# PGRMC1 phosphorylation and cell plasticity 1: glycolysis, mitochondria, tumor growth

**DOI:** 10.1101/737718

**Authors:** Bashar M. Thejer, Partho P. Adhikary, Amandeep Kaur, Sarah L. Teakel, Ashleigh Van Oosterum, Ishith Seth, Marina Pajic, Kate M. Hannan, Megan Pavy, Perlita Poh, Jalal A. Jazayeri, Thiri Zaw, Dana Pascovici, Marina Ludescher, Michael Pawlak, Juan C. Cassano, Lynne Turnbull, Mitra Jazayeri, Alexander C. James, Craig P. Coorey, Tara L. Roberts, Simon J. Kinder, Ross D. Hannan, Ellis Patrick, Mark P. Molloy, Elizabeth J. New, Tanja N. Fehm, Hans Neubauer, Ewa M. Goldys, Leslie A. Weston, Michael A. Cahill

## Abstract

Progesterone Receptor Membrane Component 1 (PGRMC1) is expressed in many cancer cells, where it is associated with detrimental patient outcomes. It contains phosphorylated tyrosines which evolutionarily preceded deuterostome gastrulation and tissue differentiation mechanisms. Here, we demonstrate that manipulating PGRMC1 phosphorylation status in MIA PaCa-2 (MP) cells imposes broad pleiotropic effects. Relative to parental cells over-expressing hemagglutinin-tagged wild-type (WT) PGRMC1-HA, cells expressing a PGRMC1-HA-S57A/S181A double mutant (DM) exhibited reduced levels of proteins involved in energy metabolism and mitochondrial function, and altered glucose metabolism suggesting modulation of the Warburg effect. This was associated with increased PI3K/Akt activity, altered cell shape, actin cytoskeleton, motility, and mitochondrial properties. An S57A/Y180F/S181A triple mutant (TM) indicated the involvement of Y180 in PI3K/Akt activation. Mutation of Y180F strongly attenuated mouse xenograft tumor growth. An accompanying paper demonstrates altered metabolism, mutation incidence, and epigenetic status in these cells, indicating that PGRMC1 phosphorylation strongly influences cancer biology.
