## Supplementary material for "PGRMC1 phosphorylation and cell plasticity 1: glycolysis, mitochondria, tumor growth": File S5

### Sheet: PathwaysSig
					all features, p<0.001														selected PC features, p<0.1
	Supplemental Information File 4		A		A. Features significant at the p<0.001 level between any 2 comparisons													B	B. Features from A, viewed at the p<0.05 level
			0.001		1		2		3		4		5		6				1		2		3		4		5		6
					MP v WT		MP v DM	MP v DM	MP v TM	WT v DM	WT v DM	MP v TM	WT v TM	WT v TM	DM v TM	DM v TM	sorting code		MP v WT		MP v DM	MP v DM	MP v TM	WT v DM	WT v DM	MP v TM	WT v TM	WT v TM	DM v TM	DM v TM	sorting code
Row	Database	Name	ID	b/r	MP	WT	MP	DM	MP	TM	WT	DM	WT	TM	DM	TM	p<0.001		MP	WT	MP	DM	MP	TM	WT	DM	WT	TM	DM	TM	p<0.05
94	biological process	monosaccharide metabolic process	GO:0005996	r													000000210012						adjP=0.0121		adjP=2.52e-07				adjP=0.0002		000012210012	High in TM?			1
36	biological process	glucose metabolic process	GO:0006006	b													120000210012		adjP=0.0001				adjP=0.0063		adjP=7.44e-07				adjP=0.0003		120012210012	Higher WT= TM			1
87	biological process	cellular aldehyde metabolic process	GO:0006081	b													000012000012						adjP=0.0002						adjP=9.02e-05		000012000012	High in TM?			1
60	biological process	acetyl-CoA metabolic process	GO:0006084	r													120000210000		adjP=9.08e-05				adjP=0.0064		adjP=0.0001						120012000012	Low DM			1
75	biological process	tricarboxylic acid cycle	GO:0006099	b													120000000000		adjP=0.0001												120000000000	WT>DM			1
11	biological process	translational elongation	GO:0006414	r													210000000000		adjP=0.0009				adjP=0.0600		adjP=0.0249						210021120000	High MP>DM>TM			1
61	biological process	cellular amino acid metabolic process	GO:0006520	r													120000210000		adjP=2.72e-06						adjP=8.05e-06				adjP=0.0027		120021120000				1
62	biological process	fatty acid beta-oxidation	GO:0006635	b													120000210000		adjP=0.0001				adjP=0.0070		adjP=1.36e-05				adjP=0.0042		120012210012	Higher WT= TM			1
37	biological process	fatty acid catabolic process	GO:0009062	b													120000210012		adjP=2.39e-06				adjP=0.0121		adjP=3.47e-07		adjP=0.0073		adjP=0.0006		120012212112	Higher WT > TM			1
77	biological process	branched-chain amino acid catabolic process	GO:0009083	b													120000000000		adjP=3.90e-05												120000000000	WT>DM			1
38	biological process	energy derivation by oxidation of organic compounds	GO:0015980	b													120000210012		adjP=2.10e-08				adjP=0.0063		adjP=7.67e-07		adjP=0.0347		adjP=0.0003		120012212112	Higher WT > TM			1
130	biological process	sterol metabolic process	GO:0016125	b													000000000012												adjP=0.0003		000000000012	TM>DM			1
26	biological process	carboxylic acid metabolic process	GO:0019752	b													120012210012		adjP=2.35e-11				adjP=3.35e-05		adjP=6.33e-16		adjP=0.0011		adjP=1.63e-08		120012212112	Higher WT > TM			1
78	biological process	respiratory electron transport chain	GO:0022904	b													120000000000		adjP=2.46e-05												120000000000	WT>DM			1
40	biological process	organonitrogen compound metabolic process	GO:1901564	b													120000210012		adjP=3.30e-07						adjP=1.36e-05		adjP=0.0410		adjP=0.0008		120000212112	WT>TM>DM>MP			1
27	biological process	organic substance catabolic process	GO:1901575	b													120012210012		adjP=2.08e-09				adjP=6.30e-06		adjP=3.08e-07				adjP=5.32e-05		120012210012	Higher WT= TM			1
115	biological process	de novo' posttranslational protein folding	GO:0051084	b													000000120000								adjP=2.55e-16						000000120000	DM>WT			1
76	biological process	mitochondrion organization	GO:0007005	b													120000000000		adjP=3.05e-05												120000000000	WT>DM			1
14	cellular component	mitochondrion	GO:0005739	r													120012212112		adjP=7.94e-30				adjP=5.80e-07		adjP=2.31e-31		adjP=2.06e-06		adjP=9.94e-11		120012232312	Higher WT > TM			1
59	cellular component	mitochondrial outer membrane	GO:0005741	b													120000210000		adjP=0.0005						adjP=7.68e-05						120000210000	WT> MP&DM			1
24	cellular component	mitochondrial inner membrane	GO:0005743	b													120012210012		adjP=1.32e-19				adjP=0.0002		adjP=3.38e-17		adjP=0.0012		adjP=9.81e-06		120012212112	Higher WT > TM			1
74	cellular component	mitochondrial intermembrane space	GO:0005758	b													120000000000		adjP=0.0001												120000000000	WT>DM			1
15	cellular component	mitochondrial matrix	GO:0005759	b													120012212112		adjP=3.65e-23				adjP=3.50e-06		adjP=4.54e-22		adjP=7.11e-08		adjP=1.61e-05		120012212112	Higher WT > TM			1
90	cellular component	peroxisome	GO:0005777	r													000000212112								adjP=5.46e-07		adjP=5.46e-07		adjP=0.0004		000000212112	WT>TM>DM			1
93	cellular component	peroxisomal matrix	GO:0005782	r													000000210012								adjP=5.00e-05				adjP=0.0002		000000210012	WT&TM>DM			1
3	cellular component	cytosol	GO:0005829	r													210021120021		adjP=3.17e-05		adjP=0.0580		adjP=5.19e-06		adjP=9.50e-15		adjP=0.0455		adjP=9.58e-06		211223121221	High MP&DM			1
112	cellular component	chaperonin-containing T-complex	GO:0005832	b													000000120000								adjP=5.43e-13						000000120000	DM>WT			1
6	cellular component	eukaryotic translation elongation factor 1 complex	GO:0005853	r													210021000000		adjP=3.77e-06				adjP=5.19e-06								210021000000	High MP&DM			1
113	cellular component	microtubule	GO:0005874	b													000000120000		adjP=0.0758						adjP=3.90e-07						210000120000	High MP&DM			1
81	cellular component	melanosome (see footnote 1)	GO:0042470	r													000021330033		adjP=0.0059				adjP=0.0005		adjP=4.31e-07				adjP=5.69e-05		230021130013		4&6 highyl significant counter direction		1
33	cellular component	mitochondrial nucleoid	GO:0042645	b													120000212100		adjP=2.25e-06						adjP=9.55e-08		adjP=5.76e-06				120000212100	High WT			1
95	cellular component	lysosomal lumen	GO:0043202	r													000000210012		adjP=0.0100						adjP=9.36e-09				adjP=7.56e-05		120000210012	High WT&TM			1
57	molecular function	fatty-acyl-CoA binding	GO:0000062	b													120000210000		adjP=0.0008						adjP=1.07e-06						120000210000	WT> MP&DM			1
4	molecular function	translation elongation factor activity	GO:0003746	r													210021120000		adjP=1.06e-06				adjP=0.0003		adjP=0.0002						210021120000	High MP>DM>TM			1
104	molecular function	3-hydroxyacyl-CoA dehydrogenase activity	GO:0003857	r													000000210000								adjP=6.08e-05						000000210000	WT>DM			1
58	molecular function	acetyl-CoA C-acyltransferase activity	GO:0003988	b													120000210000		adjP=3.59e-05						adjP=2.01e-07						120000210000	WT> MP&DM			1
89	molecular function	aldehyde dehydrogenase (NAD) activity	GO:0004029	b													000012000000						adjP=7.07e-05								000012000000	High in TM?			1
111	molecular function	ATP binding	GO:0005524	b													000000120000								adjP=0.0002				adjP=0.0191		000000120021	DM>WT			1
83	molecular function	translation factor activity, nucleic acid binding	GO:0008135	r													210021120021		adjP=7.63e-07				adjP=2.57e-06		adjP=4.13e-06				adjP=0.0001		210021120021	High MP&DM			1
63	molecular function	glucosidase activity	GO:0015926	b													120000210000		adjP=0.0002						adjP=0.0001						120000210000	WT> MP&DM			1
129	molecular function	antioxidant activity	GO:0016209	r													000000000021		adjP=0.0105						adjP=0.0013				adjP=0.0005		120000210021	?????			1
16	molecular function	oxidoreductase activity	GO:0016491	b													120012212112		adjP=2.35e-09		adjP=0.0805		adjP=7.07e-05		adjP=7.08e-13		adjP=1.55e-05		adjP=3.96e-07		122112212112	Low MP&DM			1
105	molecular function	long-chain-enoyl-CoA hydratase activity	GO:0016508	r													000000210000								adjP=1.89e-06						000000210000	WT>DM			1
32	molecular function	oxidoreductase activity, acting on CH-OH group of donors	GO:0016614	b													120000212100		adjP=0.0003						adjP=4.21e-06		adjP=0.0009		adjP=0.0146		120000212112	WT>TM>DM>MP			1
64	molecular function	oxidoreductase activity, acting on the CH-OH group of donors, NAD or NADP as acceptor	GO:0016616	b													120000210000		adjP=0.0002						adjP=2.40e-05		adjP=0.0076		adjP=0.0123		120000212112	WT>TM>DM>MP			1
131	molecular function	carbohydrate binding	GO:0030246	b													000000000012						adjP=0.0063		adjP=0.0340				adjP=0.0005		000012210012	High in TM?			1
82	molecular function	small molecule binding (see footnote 1)	GO:0036094	r													000021330021		adjP=0.0035				adjP=0.0007		adjP=1.22e-07				adjP=0.0003		330021130023		1, both p values identical		1
5	molecular function	anion binding	GO:0043168	r													210021120000		adjP=0.0005				adjP=0.0004		adjP=1.80e-07						210021130000	High MP&DM			1
39	molecular function	coenzyme binding	GO:0050662	b													120000210012		adjP=3.03e-10				adjP=0.0089		adjP=5.78e-10		adjP=0.0034		adjP=0.0001		120012212112	Higher WT > TM			1
114	molecular function	unfolded protein binding	GO:0051082	b													000000120000								adjP=3.78e-09						000000120000	DM>WT			1
65	molecular function	NAD binding	GO:0051287	b													120000210000		adjP=5.11e-05						adjP=4.88e-05				adjP=0.0025		120000210012	High WT&TM			1
92	KEGG pathway	Galactose metabolism	00052	r													000000210012								adjP=9.97e-06				adjP=3.45e-05		000000210012	WT&TM>DM			2
86	KEGG pathway	Starch and sucrose metabolism	00500	b													000012000012						adjP=1.23e-05						adjP=0.0002		000012000012	High in TM?			2
96	KEGG pathway	Other glycan degradation	00511	r													000000210000								adjP=8.41e-05						000000210000	WT>DM			2
97	KEGG pathway	Amino sugar and nucleotide sugar metabolism	00520	r													000000210000								adjP=8.41e-05						000000210000	WT>DM			2
98	KEGG pathway	Glycosaminoglycan degradation	00531	r													000000210000								adjP=2.66e-06						000000210000	WT>DM			2
99	KEGG pathway	Glycosphingolipid biosynthesis - ganglio series	00604	r													000000210000								adjP=6.23e-05						000000210000	WT>DM			2
100	KEGG pathway	Aminoacyl-tRNA biosynthesis	00970	r													000000210000								adjP=0.0009				adjP=0.0003		000000230021				2
84	KEGG pathway	Pathogenic Escherichia coli infection	05130	r													000021000000						adjP=0.0005		adjP=0.0028						000021120000				2
17	KEGG pathway	Glycolysis / Gluconeogenesis	00010	b													120012210012		adjP=0.0001				adjP=1.28e-06		adjP=9.22e-07				adjP=0.0003		120012210012	Higher WT= TM			2
42	KEGG pathway	Citrate cycle (TCA cycle)	00020	b													120000210000		adjP=1.39e-05						adjP=5.88e-07						120000210000	WT> MP&DM			2
43	KEGG pathway	Fatty acid elongation in mitochondria	00062	b													120000210000		adjP=1.17e-05						adjP=9.13e-06						120000210000	WT> MP&DM			2
12	KEGG pathway	Fatty acid metabolism	00071	b													120012212112		adjP=1.58e-09				adjP=0.0001		adjP=3.97e-09		adjP=5.11e-05		adjP=3.62e-06		120012212112	Higher WT > TM			2
18	KEGG pathway	Valine, leucine and isoleucine degradation	00280	b													120012210012		adjP=4.44e-11				adjP=7.17e-06		adjP=3.97e-09				adjP=0.0001		120012210012	Higher WT= TM			2
69	KEGG pathway	Lysine degradation	00310	b													120000000000		adjP=3.87e-05						adjP=0.0010						120000210000	WT> MP&DM			2
19	KEGG pathway	Arginine and proline metabolism	00330	b													120012210012		adjP=7.48e-05				adjP=0.0002		adjP=0.0001				adjP=0.0002		120012210012	Higher WT= TM			2
34	KEGG pathway	Tryptophan metabolism	00380	b													120000210012		adjP=2.59e-06						adjP=2.36e-06				adjP=3.62e-06		120000210012	High WT&TM			2
70	KEGG pathway	beta-Alanine metabolism	00410	b													120000000000		adjP=0.0001												120000000000	WT>DM			2
20	KEGG pathway	Pyruvate metabolism	00620	b													120012210012		adjP=0.0006				adjP=0.0001		adjP=6.96e-08				adjP=3.62e-06		120012210012	Higher WT= TM			2
44	KEGG pathway	Glyoxylate and dicarboxylate metabolism	00630	b													120000210000		adjP=6.40e-05						adjP=9.13e-05						120000210000	WT> MP&DM			2
35	KEGG pathway	Propanoate metabolism	00640	b													120000210012		adjP=1.41e-05						adjP=7.21e-07				adjP=5.09e-05		120000210012	High WT&TM			2
45	KEGG pathway	Butanoate metabolism	00650	b													120000210000		adjP=1.39e-05						adjP=0.0004						120000210000	WT> MP&DM			2
13	KEGG pathway	Metabolic pathways	01100	b													120012212112		adjP=3.19e-18		adjP=0.0190		adjP=8.00e-08		adjP=1.41e-16		adjP=9.22e-07		adjP=1.64e-09		131212232112	Low MP&DM			2
30	KEGG pathway	Lysosome	04142	b													120000212112		adjP=0.0001						adjP=1.08e-09		adjP=0.0008		adjP=7.74e-07		120000212112	WT>TM>DM>MP			2
31	KEGG pathway	Peroxisome	04146	b													120000212112		adjP=2.23e-05						adjP=7.31e-09		adjP=4.96e-07		adjP=3.45e-05		120000212112	WT>TM>DM>MP			2
46	KEGG pathway	Parkinson's disease	05012	b													120000210000		adjP=1.96e-05						adjP=0.0003						120000210000	WT> MP&DM			2
47	KEGG pathway	Huntington's disease	05016	b													120000210000		adjP=1.41e-05				adjP=0.0078		adjP=0.0002						120012210000	Low DM			2
48	Pathway Commons pathway	isoleucine degradation I	DB_ID:1352	b													120000210000		adjP=8.48e-07						adjP=0.0001						120000210000	WT> MP&DM			2
71	Pathway Commons pathway	valine degradation I	DB_ID:1369	b													120000000000		adjP=6.54e-05						adjP=0.0001						120000210000	WT> MP&DM			2
49	Pathway Commons pathway	fatty acid beta-oxidation I	DB_ID:1395	r													120000210000		adjP=2.60e-07						adjP=2.09e-05						120000210000	WT> MP&DM			2
106	Pathway Commons pathway	Smooth Muscle Contraction	DB_ID:144	b													000000120000				adjP=0.0063				adjP=0.0003				adjP=0.0342		001200120021	High DM	Actin= amoeboid motility!		2				1
119	Pathway Commons pathway	Class I PI3K signaling events mediated by Akt (see footnote 3)	DB_ID:1648	r													000000002121		adjP=0.0043				adjP=0.0063		adjP=0.0222		adjP=0.0001		adjP=0.0002		120021122121	Higher WT/MP. Higher DM/WT. Higher in all cf TM. PI3K!!			2
120	Pathway Commons pathway	Unfolded Protein Response	DB_ID:409	r													000000002100								adjP=0.0083		adjP=0.0001				000000212100	WT>DM&TM			2
121	Pathway Commons pathway	Activation of Chaperones by IRE1alpha	DB_ID:411	r													000000002100								adjP=0.0036		adjP=0.0001				000000212100	WT>DM&TM			2
91	Pathway Commons pathway	tRNA Aminoacylation	DB_ID:519	r													000000210021								adjP=0.0002				adjP=0.0002		000000230021				2
108	Pathway Commons pathway	Cytosolic tRNA aminoacylation	DB_ID:520	b													000000120000								adjP=0.0003				adjP=0.0002		000000120021	DM>WT	Cytosolic tRNA priming		2
101	Pathway Commons pathway	Mitochondrial tRNA aminoacylation	DB_ID:521	r													000000210000								adjP=0.0004						000000210000	WT>DM	mt tRNA priming		2
8	Pathway Commons pathway	Gene Expression (see footnote 1)	DB_ID:531	r													210000120021		adjP=9.05e-08				adjP=0.0002		adjP=1.99e-05				adjP=0.0002		210021120021	High MP&DM			2
50	Pathway Commons pathway	Pyruvate metabolism and Citric Acid (TCA) cycle	DB_ID:546	b													120000210000		adjP=3.82e-05						adjP=9.38e-05						120000210000	WT> MP&DM			2
51	Pathway Commons pathway	The citric acid (TCA) cycle and respiratory electron transport	DB_ID:547	b													120000210000		adjP=3.36e-07				adjP=0.0174		adjP=1.29e-06						120012210000	Low DM			2
21	Pathway Commons pathway	Metabolism	DB_ID:634	b													120012210012		adjP=1.23e-11		adjP=0.0042		adjP=8.64e-07		adjP=4.78e-07		adjP=0.0084		adjP=0.0002		131213232113	Low MP&DM			2
124	Pathway Commons pathway	Purine metabolism	DB_ID:638	r													000000000021												adjP=0.0002		000000000021	DM>TM			2
125	Pathway Commons pathway	Metabolism of nucleotides	DB_ID:639	r													000000000021		adjP=0.0049				adjP=0.0029		adjP=0.0039				adjP=0.0002		120021120021	Driven by PI3K?			2
109	Pathway Commons pathway	Chaperonin-mediated protein folding (see footnote 2)	DB_ID:710	b													000000120000								adjP=2.30e-13						000000120000	DM>WT			2
110	Pathway Commons pathway	Protein folding	DB_ID:712	b													000000120000								adjP=1.78e-15						000000120000	DM>WT			2
10	Pathway Commons pathway	Eukaryotic Translation Elongation	DB_ID:713	r													210000000000		adjP=3.14e-06				adjP=0.0068		adjP=0.0103						210021120000	High MP>DM>TM			2
126	Pathway Commons pathway	Ribosomal scanning and start codon recognition	DB_ID:717	r													000000000021												adjP=0.0005		000000000021	DM>TM			2
127	Pathway Commons pathway	Translation initiation complex formation	DB_ID:719	r													000000000021												adjP=0.0005		000000000021	DM>TM			2
128	Pathway Commons pathway	Activation of the mRNA upon binding of the cap-binding complex and eIFs, and subsequent binding to 43S	DB_ID:720	r													000000000021												adjP=0.0005		000000000021	DM>TM			2
1	Pathway Commons pathway	Translation (see footnote 1)	DB_ID:722	r													210021120021		adjP=1.57e-08				adjP=0.0002		adjP=0.0002				adjP=0.0002		210021120021	High MP&DM			2
2	Pathway Commons pathway	Metabolism of proteins	DB_ID:728	r													210021120021		adjP=9.86e-09				adjP=0.0002		adjP=4.44e-13				adjP=0.0039		210021120021	High MP&DM			2
88	Pathway Commons pathway	Regulation of mRNA Stability by Proteins that Bind AU-rich Elements	DB_ID:858	b													000012000000						adjP=0.0009								000012000000	High in TM?			2
52	Pathway Commons pathway	Citric acid cycle (TCA cycle)	DB_ID:872	b													120000210000		adjP=6.95e-06						adjP=0.0003						120000210000	WT> MP&DM			2
73	Pathway Commons pathway	Respiratory electron transport, ATP synthesis by chemiosmotic coupling, and heat production by uncoupling proteins	DB_ID:874	b													120000000000		adjP=0.0001						adjP=0.0026						120000210000	WT> MP&DM			2
22	Pathway Commons pathway	Metabolism of amino acids and derivatives	DB_ID:875	b													120012210012		adjP=6.26e-07				adjP=0.0009		adjP=0.0001				adjP=0.0008		120012210012	Higher WT= TM			2
53	Pathway Commons pathway	Branched-chain amino acid catabolism	DB_ID:878	b													120000210000		adjP=5.00e-06						adjP=0.0002						120000210000	WT> MP&DM			2
23	Pathway Commons pathway	Glucose metabolism	DB_ID:898	b													120012210012		adjP=6.41e-05				adjP=0.0009		adjP=0.0001				adjP=0.0008		120012210012	Higher WT= TM			2
28	Pathway Commons pathway	Metabolism of carbohydrates	DB_ID:905	b													120012000000		adjP=0.0001				adjP=0.0009		adjP=0.0002				adjP=0.0075		120012210012	Higher WT= TM			2
54	Pathway Commons pathway	mitochondrial fatty acid beta-oxidation of saturated fatty acids	DB_ID:911	b													120000210000		adjP=2.23e-05						adjP=5.23e-05						120000210000	WT> MP&DM			2
55	Pathway Commons pathway	Mitochondrial Fatty Acid Beta-Oxidation	DB_ID:912	b													120000210000		adjP=9.91e-05						adjP=0.0002						120000210000	WT> MP&DM			2
102	Pathway Commons pathway	Beta oxidation of palmitoyl-CoA to myristoyl-CoA	DB_ID:914	r													000000210000								adjP=1.90e-06						000000210000	WT>DM			2
103	Pathway Commons pathway	Fatty acid, triacylglycerol, and ketone body metabolism	DB_ID:919	r													000000210000		adjP=0.0014						adjP=0.0002				adjP=0.0070		120000210012	High WT&TM			2
56	Pathway Commons pathway	Gluconeogenesis	DB_ID:929	b													120000210000		adjP=7.58e-06						adjP=2.09e-05						120000210000	WT> MP&DM			2
7	Wikipathways pathway	Translation Factors	WP107	r													210021120000		adjP=3.22e-10				adjP=3.39e-09		adjP=9.12e-08				adjP=4.81e-05		210021120021	High MP&DM			2
79	Wikipathways pathway	Electron Transport Chain	WP111	b													120000000000		adjP=0.0009												120000000000	WT>DM			2
66	Wikipathways pathway	Fatty Acid Beta Oxidation	WP143	b													120000210000		adjP=3.58e-05						adjP=0.0006						120000210000	WT> MP&DM			2
117	Wikipathways pathway	Lymphocyte TarBase (see footnote 4)	WP2004	b													000000120000		adjP=0.0510				adjP=0.0039		adjP=0.0005		adjP=0.0471		adjP=0.0027		210021122123	MP>DM > WT	Contributes to MP/DM state?		2
80	Wikipathways pathway	Integrated Pancreatic Cancer Pathway	WP2256	r													002100000000				adjP=1.00e-04								adjP=0.0080		002100000021	Hi MP??			2
85	Wikipathways pathway	Pathogenic Escherichia coli infection	WP2272	r													000021000000						adjP=0.0007		adjP=0.0020						000021120000				2
118	Wikipathways pathway	Parkin-Ubiquitin Proteasomal System pathway	WP2359	b													000000120000								adjP=0.0003						000000120000	DM>WT			2
122	Wikipathways pathway	Adipogenesis	WP236	r													000000002100										adjP=8.86e-05				000000002100	WT>TM			2
29	Wikipathways pathway	Fatty Acid Biosynthesis	WP357	b													120012000000		adjP=0.0004				adjP=7.16e-05								120012000000	Low DM			2
41	Wikipathways pathway	Tryptophan metabolism	WP465	b													120000210012		adjP=0.0002						adjP=0.0006				adjP=0.0008		120000210012	High WT&TM			2
67	Wikipathways pathway	Glycolysis and Gluconeogenesis	WP534	b													120000210000		adjP=0.0001				adjP=0.0002		adjP=2.18e-05						120012210000	Low DM			2
	Wikipathways pathway	TCA Cycle	WP78	b													120000210000		adjP=7.58e-06						adjP=0.0004						120000210000	WT> MP&DM			2
9	Transcrription Target	hsa_V$HLF_01	DB_ID:2030	r													210000000000		adjP=6.87e-05				adjP=0.0352		adjP=0.0638				adjP=0.0276		210021120021	High MP&DM	HLF contribute to MP/DM state?		3
72	Transcrription Target	hsa_TGACCTY_V$ERR1_Q2	DB_ID:2414	b													120000000000		adjP=0.0002						adjP=0.0038				adjP=0.0362		120000210012	High WT&TM	ERR1 contribute to WT/TM state?		3
123	Transcrription Target	hsa_GGGCGGR_V$SP1_Q6	DB_ID:2452														000000000021		adjP=0.0459		adjP=0.0256		adjP=0.0352		adjP=0.0011				adjP=0.0001		211223120021	High MP&DM	SP1 contribute to MP/DM state? Turned off in WT and TM		3
107	Transcrription Target	hsa_TTCNRGNNNNTTC_V$HSF_Q6	DB_ID:2424	b													000000120000						adjP=0.0478		adjP=0.0006						000012120000	High in TM?			3
																																			2
	1. Black shaded cells indicate a pathway differentially abundant in both red and blue analyses for that comparison, consistent with a possible but untested change in pathway function.
		The black cell contains proteins in the same pathway regulated in the same way as the coloured cell, but to a lower degreeof significance.
	2. Proteins in DB_ID:710 map to multiple pathways:
		Database:Pathway Commons pathway Name:Association of TriC/CCT with target proteins during biosynthesis ID:DB_ID:700
		Database:Pathway Commons pathway Name:Cooperation of Prefoldin and TriC/CCT in actin and tubulin folding ID:DB_ID:709
		Database:Pathway Commons pathway Name:Folding of actin by CCT/TriC ID:DB_ID:699
		Database:Pathway Commons pathway Name:Formation of tubulin folding intermediates by CCT/TriC ID:DB_ID:704
		Database:Pathway Commons pathway Name:Prefoldin mediated transfer of substrate to CCT/TriC ID:DB_ID:703
	3. Proteins in DB_ID:1648 map to multiple pathways:
		Database:Pathway Commons pathway Name:Alpha9 beta1 integrin signaling events ID:DB_ID:1578
		Database:Pathway Commons pathway Name:Arf6 downstream pathway ID:DB_ID:1585
		Database:Pathway Commons pathway Name:Arf6 signaling events ID:DB_ID:1554
		Database:Pathway Commons pathway Name:Arf6 trafficking events ID:DB_ID:1615
		Database:Pathway Commons pathway Name:Beta1 integrin cell surface interactions ID:DB_ID:1517
		Database:Pathway Commons pathway Name:Class I PI3K signaling events ID:DB_ID:1553
		Database:Pathway Commons pathway Name:Class I PI3K signaling events mediated by Akt ID:DB_ID:1648
		Database:Pathway Commons pathway Name:EGF receptor (ErbB1) signaling pathway ID:DB_ID:1550
		Database:Pathway Commons pathway Name:EGFR-dependent Endothelin signaling events ID:DB_ID:1603
		Database:Pathway Commons pathway Name:Endothelins ID:DB_ID:1619
		Database:Pathway Commons pathway Name:ErbB receptor signaling network ID:DB_ID:1573
		Database:Pathway Commons pathway Name:ErbB1 downstream signaling ID:DB_ID:1602
		Database:Pathway Commons pathway Name:Glypican 1 network ID:DB_ID:1492
		Database:Pathway Commons pathway Name:Glypican pathway ID:DB_ID:1459
		Database:Pathway Commons pathway Name:GMCSF-mediated signaling events ID:DB_ID:1461
		Database:Pathway Commons pathway Name:IFN-gamma pathway ID:DB_ID:1529
		Database:Pathway Commons pathway Name:IGF1 pathway ID:DB_ID:1482
		Database:Pathway Commons pathway Name:IL3-mediated signaling events ID:DB_ID:1564
		Database:Pathway Commons pathway Name:IL5-mediated signaling events ID:DB_ID:1627
		Database:Pathway Commons pathway Name:Insulin Pathway ID:DB_ID:1466
		Database:Pathway Commons pathway Name:Integrin family cell surface interactions ID:DB_ID:1499
		Database:Pathway Commons pathway Name:Internalization of ErbB1 ID:DB_ID:1509
		Database:Pathway Commons pathway Name:LKB1 signaling events ID:DB_ID:1649
		Database:Pathway Commons pathway Name:mTOR signaling pathway ID:DB_ID:1571
		Database:Pathway Commons pathway Name:Nectin adhesion pathway ID:DB_ID:1472
		Database:Pathway Commons pathway Name:PAR1-mediated thrombin signaling events ID:DB_ID:1531
		Database:Pathway Commons pathway Name:PDGF receptor signaling network ID:DB_ID:1497
		Database:Pathway Commons pathway Name:PDGFR-beta signaling pathway ID:DB_ID:1540
		Database:Pathway Commons pathway Name:Plasma membrane estrogen receptor signaling ID:DB_ID:1556
		Database:Pathway Commons pathway Name:Proteoglycan syndecan-mediated signaling events ID:DB_ID:1637
		Database:Pathway Commons pathway Name:S1P1 pathway ID:DB_ID:1594
		Database:Pathway Commons pathway Name:Signaling events mediated by focal adhesion kinase ID:DB_ID:1574
		Database:Pathway Commons pathway Name:Signaling events mediated by Hepatocyte Growth Factor Receptor (c-Met) ID:DB_ID:1491
		Database:Pathway Commons pathway Name:Signaling events mediated by VEGFR1 and VEGFR2 ID:DB_ID:1516
		Database:Pathway Commons pathway Name:Sphingosine 1-phosphate (S1P) pathway ID:DB_ID:1635
		Database:Pathway Commons pathway Name:Syndecan-1-mediated signaling events ID:DB_ID:1454
		Database:Pathway Commons pathway Name:Thrombin/protease-activated receptor (PAR) pathway ID:DB_ID:1552
		Database:Pathway Commons pathway Name:TRAIL signaling pathway ID:DB_ID:1480
		Database:Pathway Commons pathway Name:Urokinase-type plasminogen activator (uPA) and uPAR-mediated signaling ID:DB_ID:1519
		Database:Pathway Commons pathway Name:VEGF and VEGFR signaling network ID:DB_ID:1575
	4. Lymphocyte TarBase
		miR-targeted genes in lymphocytes - TarBase (Homo sapiens)
		See: http://www.wikipathways.org/index.php/Pathway:WP2004
