## Supplementary material for "PGRMC1 phosphorylation and cell plasticity 1: glycolysis, mitochondria, tumor growth": File S7: 1_MP-v-WT_DiseaseAssociation.xlsx

### Sheet: Sheet1
User data and parameters: User data: 1_MP-v-WT.txt, Organism: hsapiens, Id Type: uniprot_swissprot_accession, Ref Set: entrezgene_protein-coding, Significance Level: .001, Statistics Test: Hypergeometric, MTC: BH, Minimum: 3
The results for each enriched gene sets are listed in this table. For each target, the first row lists its gene set
name, and corresponding Gene Set ID. The second row lists
number of reference genes in the category (C), number of genes in the gene set and also in the category (O), expected number in the
category (E), Ratio of enrichment (R), p value from hypergeometric test (rawP), and p value adjusted by the multiple test adjustment (adjP).
Finally, genes in the disease are listed. For each gene, the table lists the user uploaded ID and value (optional), Entrez ID,
Ensembl Gene Stable ID, Gene symbol, and description.
disease	Mitochondrial Diseases	DB_ID:PA447172
C=220;O=16;E=1.17;R=13.66;rawP=4.47e-14;adjP=6.26e-12
O75439	NA	PMPCB	peptidase (mitochondrial processing) beta	9512	ENSG00000105819
P12235	NA	SLC25A4	solute carrier family 25 (mitochondrial carrier; adenine nucleotide translocator), member 4	291	ENSG00000151729
P40939	NA	HADHA	hydroxyacyl-CoA dehydrogenase/3-ketoacyl-CoA thiolase/enoyl-CoA hydratase (trifunctional protein), alpha subunit	3030	ENSG00000084754
P35232	NA	PHB	prohibitin	5245	ENSG00000167085
O95831	NA	AIFM1	apoptosis-inducing factor, mitochondrion-associated, 1	9131	ENSG00000156709
Q99714	NA	HSD17B10	hydroxysteroid (17-beta) dehydrogenase 10	3028	ENSG00000072506
Q6PI48	NA	DARS2	aspartyl-tRNA synthetase 2, mitochondrial	55157	ENSG00000117593
P13804	NA	ETFA	electron-transfer-flavoprotein, alpha polypeptide	2108	ENSG00000140374
P04179	NA	SOD2	superoxide dismutase 2, mitochondrial	6648	ENSG00000112096
P25705	NA	ATP5A1	ATP synthase, H+ transporting, mitochondrial F1 complex, alpha subunit 1, cardiac muscle	498	ENSG00000152234
O60313	NA	OPA1	optic atrophy 1 (autosomal dominant)	4976	ENSG00000198836
P53701	NA	HCCS	holocytochrome c synthase	3052	ENSG00000004961
P21796	NA	VDAC1	voltage-dependent anion channel 1	7416	ENSG00000213585
P49748	NA	ACADVL	acyl-CoA dehydrogenase, very long chain	37	ENSG00000072778
P31040	NA	SDHA	succinate dehydrogenase complex, subunit A, flavoprotein (Fp)	6389	ENSG00000073578
P38117	NA	ETFB	electron-transfer-flavoprotein, beta polypeptide	2109	ENSG00000105379
disease	Protein Deficiency	DB_ID:PA445428
C=354;O=16;E=1.88;R=8.49;rawP=6.28e-11;adjP=4.40e-09
O14773	NA	TPP1	tripeptidyl peptidase I	1200	ENSG00000166340
P10253	NA	GAA	glucosidase, alpha; acid	2548	ENSG00000171298
P51649	NA	ALDH5A1	aldehyde dehydrogenase 5 family, member A1	7915	ENSG00000112294
P00491	NA	PNP	purine nucleoside phosphorylase	4860	ENSG00000198805
P21953	NA	BCKDHB	branched chain keto acid dehydrogenase E1, beta polypeptide	594	ENSG00000083123
P40939	NA	HADHA	hydroxyacyl-CoA dehydrogenase/3-ketoacyl-CoA thiolase/enoyl-CoA hydratase (trifunctional protein), alpha subunit	3030	ENSG00000084754
Q99714	NA	HSD17B10	hydroxysteroid (17-beta) dehydrogenase 10	3028	ENSG00000072506
P13804	NA	ETFA	electron-transfer-flavoprotein, alpha polypeptide	2108	ENSG00000140374
P24752	NA	ACAT1	acetyl-CoA acetyltransferase 1	38	ENSG00000075239
P49419	NA	ALDH7A1	aldehyde dehydrogenase 7 family, member A1	501	ENSG00000164904
P07741	NA	APRT	adenine phosphoribosyltransferase	353	ENSG00000198931
P49748	NA	ACADVL	acyl-CoA dehydrogenase, very long chain	37	ENSG00000072778
P31040	NA	SDHA	succinate dehydrogenase complex, subunit A, flavoprotein (Fp)	6389	ENSG00000073578
P38117	NA	ETFB	electron-transfer-flavoprotein, beta polypeptide	2109	ENSG00000105379
P60174	NA	TPI1	triosephosphate isomerase 1	7167	ENSG00000111669
Q13813	NA	SPTAN1	spectrin, alpha, non-erythrocytic 1	6709	ENSG00000197694
disease	Endocarditis, Bacterial	DB_ID:PA444035
C=85;O=9;E=0.45;R=19.89;rawP=7.21e-10;adjP=3.36e-08
P40227	NA	CCT6A	chaperonin containing TCP1, subunit 6A (zeta 1)	908	ENSG00000146731
Q99798	NA	ACO2	aconitase 2, mitochondrial	50	ENSG00000100412
P25705	NA	ATP5A1	ATP synthase, H+ transporting, mitochondrial F1 complex, alpha subunit 1, cardiac muscle	498	ENSG00000152234
P21796	NA	VDAC1	voltage-dependent anion channel 1	7416	ENSG00000213585
P00558	NA	PGK1	phosphoglycerate kinase 1	5230	ENSG00000102144
P40926	NA	MDH2	malate dehydrogenase 2, NAD (mitochondrial)	4191	ENSG00000146701
P35232	NA	PHB	prohibitin	5245	ENSG00000167085
P60174	NA	TPI1	triosephosphate isomerase 1	7167	ENSG00000111669
P30084	NA	ECHS1	enoyl CoA hydratase, short chain, 1, mitochondrial	1892	ENSG00000127884
disease	Metabolism, Inborn Errors	DB_ID:PA444939
C=335;O=14;E=1.78;R=7.85;rawP=2.96e-09;adjP=1.04e-07
O14773	NA	TPP1	tripeptidyl peptidase I	1200	ENSG00000166340
P10253	NA	GAA	glucosidase, alpha; acid	2548	ENSG00000171298
P51688	NA	SGSH	N-sulfoglucosamine sulfohydrolase	6448	ENSG00000181523
P51649	NA	ALDH5A1	aldehyde dehydrogenase 5 family, member A1	7915	ENSG00000112294
P21953	NA	BCKDHB	branched chain keto acid dehydrogenase E1, beta polypeptide	594	ENSG00000083123
P40939	NA	HADHA	hydroxyacyl-CoA dehydrogenase/3-ketoacyl-CoA thiolase/enoyl-CoA hydratase (trifunctional protein), alpha subunit	3030	ENSG00000084754
P13804	NA	ETFA	electron-transfer-flavoprotein, alpha polypeptide	2108	ENSG00000140374
P24752	NA	ACAT1	acetyl-CoA acetyltransferase 1	38	ENSG00000075239
P06865	NA	HEXA	hexosaminidase A (alpha polypeptide)	3073	ENSG00000213614
P49748	NA	ACADVL	acyl-CoA dehydrogenase, very long chain	37	ENSG00000072778
P38571	NA	LIPA	lipase A, lysosomal acid, cholesterol esterase	3988	ENSG00000107798
P35270	NA	SPR	sepiapterin reductase (7,8-dihydrobiopterin:NADP+ oxidoreductase)	6697	ENSG00000116096
P02786	NA	TFRC	transferrin receptor (p90, CD71)	7037	ENSG00000072274
P38117	NA	ETFB	electron-transfer-flavoprotein, beta polypeptide	2109	ENSG00000105379
disease	Protein deficiency disease	DB_ID:PA165108904
C=233;O=12;E=1.24;R=9.67;rawP=4.20e-09;adjP=1.18e-07
O14773	NA	TPP1	tripeptidyl peptidase I	1200	ENSG00000166340
P10253	NA	GAA	glucosidase, alpha; acid	2548	ENSG00000171298
P51649	NA	ALDH5A1	aldehyde dehydrogenase 5 family, member A1	7915	ENSG00000112294
P21953	NA	BCKDHB	branched chain keto acid dehydrogenase E1, beta polypeptide	594	ENSG00000083123
P40939	NA	HADHA	hydroxyacyl-CoA dehydrogenase/3-ketoacyl-CoA thiolase/enoyl-CoA hydratase (trifunctional protein), alpha subunit	3030	ENSG00000084754
Q99714	NA	HSD17B10	hydroxysteroid (17-beta) dehydrogenase 10	3028	ENSG00000072506
P13804	NA	ETFA	electron-transfer-flavoprotein, alpha polypeptide	2108	ENSG00000140374
P49419	NA	ALDH7A1	aldehyde dehydrogenase 7 family, member A1	501	ENSG00000164904
P06865	NA	HEXA	hexosaminidase A (alpha polypeptide)	3073	ENSG00000213614
P38571	NA	LIPA	lipase A, lysosomal acid, cholesterol esterase	3988	ENSG00000107798
P38117	NA	ETFB	electron-transfer-flavoprotein, beta polypeptide	2109	ENSG00000105379
P60174	NA	TPI1	triosephosphate isomerase 1	7167	ENSG00000111669
disease	Metabolic Diseases	DB_ID:PA444938
C=574;O=17;E=3.06;R=5.56;rawP=9.59e-09;adjP=2.24e-07
P02792	NA	FTL	ferritin, light polypeptide	2512	ENSG00000087086
P10253	NA	GAA	glucosidase, alpha; acid	2548	ENSG00000171298
P21953	NA	BCKDHB	branched chain keto acid dehydrogenase E1, beta polypeptide	594	ENSG00000083123
P40939	NA	HADHA	hydroxyacyl-CoA dehydrogenase/3-ketoacyl-CoA thiolase/enoyl-CoA hydratase (trifunctional protein), alpha subunit	3030	ENSG00000084754
P00367	NA	GLUD1	glutamate dehydrogenase 1	2746	ENSG00000148672
O60313	NA	OPA1	optic atrophy 1 (autosomal dominant)	4976	ENSG00000198836
P38571	NA	LIPA	lipase A, lysosomal acid, cholesterol esterase	3988	ENSG00000107798
P38117	NA	ETFB	electron-transfer-flavoprotein, beta polypeptide	2109	ENSG00000105379
P02786	NA	TFRC	transferrin receptor (p90, CD71)	7037	ENSG00000072274
P43490	NA	NAMPT	nicotinamide phosphoribosyltransferase	10135	ENSG00000105835
O14773	NA	TPP1	tripeptidyl peptidase I	1200	ENSG00000166340
P51688	NA	SGSH	N-sulfoglucosamine sulfohydrolase	6448	ENSG00000181523
P12235	NA	SLC25A4	solute carrier family 25 (mitochondrial carrier; adenine nucleotide translocator), member 4	291	ENSG00000151729
P13804	NA	ETFA	electron-transfer-flavoprotein, alpha polypeptide	2108	ENSG00000140374
P24752	NA	ACAT1	acetyl-CoA acetyltransferase 1	38	ENSG00000075239
P06865	NA	HEXA	hexosaminidase A (alpha polypeptide)	3073	ENSG00000213614
P49748	NA	ACADVL	acyl-CoA dehydrogenase, very long chain	37	ENSG00000072778
disease	Endocarditis	DB_ID:PA444034
C=78;O=7;E=0.42;R=16.85;rawP=1.93e-07;adjP=3.86e-06
P40227	NA	CCT6A	chaperonin containing TCP1, subunit 6A (zeta 1)	908	ENSG00000146731
Q99798	NA	ACO2	aconitase 2, mitochondrial	50	ENSG00000100412
P25705	NA	ATP5A1	ATP synthase, H+ transporting, mitochondrial F1 complex, alpha subunit 1, cardiac muscle	498	ENSG00000152234
P00558	NA	PGK1	phosphoglycerate kinase 1	5230	ENSG00000102144
P40926	NA	MDH2	malate dehydrogenase 2, NAD (mitochondrial)	4191	ENSG00000146701
P60174	NA	TPI1	triosephosphate isomerase 1	7167	ENSG00000111669
P30084	NA	ECHS1	enoyl CoA hydratase, short chain, 1, mitochondrial	1892	ENSG00000127884
disease	Very-long-chain Acyl-coenzyme A Dehydrogenase Deficiency	DB_ID:PA162364314
C=12;O=4;E=0.06;R=62.60;rawP=3.64e-07;adjP=6.37e-06
P49748	NA	ACADVL	acyl-CoA dehydrogenase, very long chain	37	ENSG00000072778
P40939	NA	HADHA	hydroxyacyl-CoA dehydrogenase/3-ketoacyl-CoA thiolase/enoyl-CoA hydratase (trifunctional protein), alpha subunit	3030	ENSG00000084754
P38117	NA	ETFB	electron-transfer-flavoprotein, beta polypeptide	2109	ENSG00000105379
P13804	NA	ETFA	electron-transfer-flavoprotein, alpha polypeptide	2108	ENSG00000140374
disease	Shock	DB_ID:PA445644
C=274;O=10;E=1.46;R=6.85;rawP=2.08e-06;adjP=3.24e-05
P13639	NA	EEF2	eukaryotic translation elongation factor 2	1938	ENSG00000167658
Q99623	NA	PHB2	prohibitin 2	11331	ENSG00000215021
P35232	NA	PHB	prohibitin	5245	ENSG00000167085
P30084	NA	ECHS1	enoyl CoA hydratase, short chain, 1, mitochondrial	1892	ENSG00000127884
O95831	NA	AIFM1	apoptosis-inducing factor, mitochondrion-associated, 1	9131	ENSG00000156709
P40227	NA	CCT6A	chaperonin containing TCP1, subunit 6A (zeta 1)	908	ENSG00000146731
P67809	NA	YBX1	Y box binding protein 1	4904	ENSG00000065978
Q04837	NA	SSBP1	single-stranded DNA binding protein 1, mitochondrial	6742	ENSG00000106028
P50454	NA	SERPINH1	serpin peptidase inhibitor, clade H (heat shock protein 47), member 1, (collagen binding protein 1)	871	ENSG00000149257
P05783	NA	KRT18	keratin 18	3875	ENSG00000111057
disease	Carcinoma, Squamous Cell	DB_ID:PA443626
C=232;O=9;E=1.24;R=7.29;rawP=4.20e-06;adjP=5.88e-05
P17931	NA	LGALS3	lectin, galactoside-binding, soluble, 3	3958	ENSG00000131981
P05787	NA	KRT8	keratin 8	3856	ENSG00000170421
P05556	NA	ITGB1	integrin, beta 1 (fibronectin receptor, beta polypeptide, antigen CD29 includes MDF2, MSK12)	3688	ENSG00000150093
P04179	NA	SOD2	superoxide dismutase 2, mitochondrial	6648	ENSG00000112096
P08727	NA	KRT19	keratin 19	3880	ENSG00000171345
P05783	NA	KRT18	keratin 18	3875	ENSG00000111057
P00352	NA	ALDH1A1	aldehyde dehydrogenase 1 family, member A1	216	ENSG00000165092
Q9UJZ1	NA	STOML2	stomatin (EPB72)-like 2	30968	ENSG00000165283
P04083	NA	ANXA1	annexin A1	301	ENSG00000135046
disease	Anemia, Hemolytic, Congenital Nonspherocytic	DB_ID:PA165857066
C=9;O=3;E=0.05;R=62.60;rawP=1.20e-05;adjP=0.0002
P19367	NA	HK1	hexokinase 1	3098	ENSG00000156515
P00558	NA	PGK1	phosphoglycerate kinase 1	5230	ENSG00000102144
P60174	NA	TPI1	triosephosphate isomerase 1	7167	ENSG00000111669
disease	Neoplasms, Squamous Cell	DB_ID:PA446680
C=226;O=8;E=1.20;R=6.65;rawP=2.84e-05;adjP=0.0003
P05787	NA	KRT8	keratin 8	3856	ENSG00000170421
P09382	NA	LGALS1	lectin, galactoside-binding, soluble, 1	3956	ENSG00000100097
P04179	NA	SOD2	superoxide dismutase 2, mitochondrial	6648	ENSG00000112096
P08727	NA	KRT19	keratin 19	3880	ENSG00000171345
P00352	NA	ALDH1A1	aldehyde dehydrogenase 1 family, member A1	216	ENSG00000165092
P05783	NA	KRT18	keratin 18	3875	ENSG00000111057
Q9UJZ1	NA	STOML2	stomatin (EPB72)-like 2	30968	ENSG00000165283
P04083	NA	ANXA1	annexin A1	301	ENSG00000135046
disease	Stress	DB_ID:PA445752
C=459;O=11;E=2.44;R=4.50;rawP=3.39e-05;adjP=0.0004
P04040	NA	CAT	catalase	847	ENSG00000121691
P02792	NA	FTL	ferritin, light polypeptide	2512	ENSG00000087086
P13639	NA	EEF2	eukaryotic translation elongation factor 2	1938	ENSG00000167658
P30048	NA	PRDX3	peroxiredoxin 3	10935	ENSG00000165672
P05787	NA	KRT8	keratin 8	3856	ENSG00000170421
P35232	NA	PHB	prohibitin	5245	ENSG00000167085
O95831	NA	AIFM1	apoptosis-inducing factor, mitochondrion-associated, 1	9131	ENSG00000156709
P04179	NA	SOD2	superoxide dismutase 2, mitochondrial	6648	ENSG00000112096
P67809	NA	YBX1	Y box binding protein 1	4904	ENSG00000065978
P05783	NA	KRT18	keratin 18	3875	ENSG00000111057
P35580	NA	MYH10	myosin, heavy chain 10, non-muscle	4628	ENSG00000133026
disease	Nervous System Diseases	DB_ID:PA445093
C=598;O=12;E=3.18;R=3.77;rawP=8.19e-05;adjP=0.0008
O14773	NA	TPP1	tripeptidyl peptidase I	1200	ENSG00000166340
P10253	NA	GAA	glucosidase, alpha; acid	2548	ENSG00000171298
P12235	NA	SLC25A4	solute carrier family 25 (mitochondrial carrier; adenine nucleotide translocator), member 4	291	ENSG00000151729
P21953	NA	BCKDHB	branched chain keto acid dehydrogenase E1, beta polypeptide	594	ENSG00000083123
Q99714	NA	HSD17B10	hydroxysteroid (17-beta) dehydrogenase 10	3028	ENSG00000072506
Q6PI48	NA	DARS2	aspartyl-tRNA synthetase 2, mitochondrial	55157	ENSG00000117593
P49419	NA	ALDH7A1	aldehyde dehydrogenase 7 family, member A1	501	ENSG00000164904
P48735	NA	IDH2	isocitrate dehydrogenase 2 (NADP+), mitochondrial	3418	ENSG00000182054
O60313	NA	OPA1	optic atrophy 1 (autosomal dominant)	4976	ENSG00000198836
P06865	NA	HEXA	hexosaminidase A (alpha polypeptide)	3073	ENSG00000213614
P35270	NA	SPR	sepiapterin reductase (7,8-dihydrobiopterin:NADP+ oxidoreductase)	6697	ENSG00000116096
P04080	NA	CSTB	cystatin B (stefin B)	1476	ENSG00000160213
disease	Reye Syndrome	DB_ID:PA445547
C=18;O=3;E=0.10;R=31.30;rawP=0.0001;adjP=0.0008
P24752	NA	ACAT1	acetyl-CoA acetyltransferase 1	38	ENSG00000075239
P40939	NA	HADHA	hydroxyacyl-CoA dehydrogenase/3-ketoacyl-CoA thiolase/enoyl-CoA hydratase (trifunctional protein), alpha subunit	3030	ENSG00000084754
P30084	NA	ECHS1	enoyl CoA hydratase, short chain, 1, mitochondrial	1892	ENSG00000127884
disease	Deficiency Diseases	DB_ID:PA443848
C=197;O=7;E=1.05;R=6.67;rawP=8.93e-05;adjP=0.0008
P10253	NA	GAA	glucosidase, alpha; acid	2548	ENSG00000171298
P06865	NA	HEXA	hexosaminidase A (alpha polypeptide)	3073	ENSG00000213614
P49748	NA	ACADVL	acyl-CoA dehydrogenase, very long chain	37	ENSG00000072778
P40939	NA	HADHA	hydroxyacyl-CoA dehydrogenase/3-ketoacyl-CoA thiolase/enoyl-CoA hydratase (trifunctional protein), alpha subunit	3030	ENSG00000084754
P31040	NA	SDHA	succinate dehydrogenase complex, subunit A, flavoprotein (Fp)	6389	ENSG00000073578
P60174	NA	TPI1	triosephosphate isomerase 1	7167	ENSG00000111669
P13804	NA	ETFA	electron-transfer-flavoprotein, alpha polypeptide	2108	ENSG00000140374
disease	Breast Neoplasms	DB_ID:PA443560
C=354;O=9;E=1.88;R=4.77;rawP=0.0001;adjP=0.0008
P17931	NA	LGALS3	lectin, galactoside-binding, soluble, 3	3958	ENSG00000131981
P05787	NA	KRT8	keratin 8	3856	ENSG00000170421
P35232	NA	PHB	prohibitin	5245	ENSG00000167085
P04179	NA	SOD2	superoxide dismutase 2, mitochondrial	6648	ENSG00000112096
P67809	NA	YBX1	Y box binding protein 1	4904	ENSG00000065978
P08727	NA	KRT19	keratin 19	3880	ENSG00000171345
Q9BQ69	NA	MACROD1	MACRO domain containing 1	28992	ENSG00000133315
P05783	NA	KRT18	keratin 18	3875	ENSG00000111057
P00352	NA	ALDH1A1	aldehyde dehydrogenase 1 family, member A1	216	ENSG00000165092
