## Supplementary material for "PGRMC1 phosphorylation and cell plasticity 1: glycolysis, mitochondria, tumor growth": File S7: 1_MP-v-WT_DRUG.xlsx

### Sheet: Sheet1
User data and parameters: User data: 1_MP-v-WT.txt, Organism: hsapiens, Id Type: uniprot_swissprot_accession, Ref Set: entrezgene_protein-coding, Significance Level: .001, Statistics Test: Hypergeometric, MTC: BH, Minimum: 3
The results for the enriched gene sets are listed in this table. For each target, the first row lists its gene set
name, and corresponding Gene Set ID. The second row lists
number of reference genes in the category (C), number of genes in the gene set and also in the category (O), expected number in the
category (E), Ratio of enrichment (R), p value from hypergeometric test (rawP), and p value adjusted by the multiple test adjustment (adjP).
Finally, genes in the drug are listed. For each gene, the table lists the user uploaded ID and value (optional), Entrez ID,
Ensembl Gene Stable ID, Gene symbol, and description.
drug	cefacetrile	DB_ID:PA164776752
C=100;O=12;E=0.53;R=22.54;rawP=1.97e-13;adjP=1.84e-12
Q99798	NA	ACO2	aconitase 2, mitochondrial	50	ENSG00000100412
P00558	NA	PGK1	phosphoglycerate kinase 1	5230	ENSG00000102144
P02768	NA	ALB	albumin	213	ENSG00000163631
P40926	NA	MDH2	malate dehydrogenase 2, NAD (mitochondrial)	4191	ENSG00000146701
P35232	NA	PHB	prohibitin	5245	ENSG00000167085
P30084	NA	ECHS1	enoyl CoA hydratase, short chain, 1, mitochondrial	1892	ENSG00000127884
P09382	NA	LGALS1	lectin, galactoside-binding, soluble, 1	3956	ENSG00000100097
P40227	NA	CCT6A	chaperonin containing TCP1, subunit 6A (zeta 1)	908	ENSG00000146731
P25705	NA	ATP5A1	ATP synthase, H+ transporting, mitochondrial F1 complex, alpha subunit 1, cardiac muscle	498	ENSG00000152234
P21796	NA	VDAC1	voltage-dependent anion channel 1	7416	ENSG00000213585
P60174	NA	TPI1	triosephosphate isomerase 1	7167	ENSG00000111669
P04083	NA	ANXA1	annexin A1	301	ENSG00000135046
drug	netilmicin	DB_ID:PA164754913
C=97;O=12;E=0.52;R=23.23;rawP=1.36e-13;adjP=1.84e-12
Q99798	NA	ACO2	aconitase 2, mitochondrial	50	ENSG00000100412
P00558	NA	PGK1	phosphoglycerate kinase 1	5230	ENSG00000102144
P02768	NA	ALB	albumin	213	ENSG00000163631
P40926	NA	MDH2	malate dehydrogenase 2, NAD (mitochondrial)	4191	ENSG00000146701
P35232	NA	PHB	prohibitin	5245	ENSG00000167085
P30084	NA	ECHS1	enoyl CoA hydratase, short chain, 1, mitochondrial	1892	ENSG00000127884
P09382	NA	LGALS1	lectin, galactoside-binding, soluble, 1	3956	ENSG00000100097
P40227	NA	CCT6A	chaperonin containing TCP1, subunit 6A (zeta 1)	908	ENSG00000146731
P25705	NA	ATP5A1	ATP synthase, H+ transporting, mitochondrial F1 complex, alpha subunit 1, cardiac muscle	498	ENSG00000152234
P21796	NA	VDAC1	voltage-dependent anion channel 1	7416	ENSG00000213585
P60174	NA	TPI1	triosephosphate isomerase 1	7167	ENSG00000111669
P04083	NA	ANXA1	annexin A1	301	ENSG00000135046
drug	cefotaxime	DB_ID:PA448852
C=100;O=12;E=0.53;R=22.54;rawP=1.97e-13;adjP=1.84e-12
Q99798	NA	ACO2	aconitase 2, mitochondrial	50	ENSG00000100412
P00558	NA	PGK1	phosphoglycerate kinase 1	5230	ENSG00000102144
P02768	NA	ALB	albumin	213	ENSG00000163631
P40926	NA	MDH2	malate dehydrogenase 2, NAD (mitochondrial)	4191	ENSG00000146701
P35232	NA	PHB	prohibitin	5245	ENSG00000167085
P30084	NA	ECHS1	enoyl CoA hydratase, short chain, 1, mitochondrial	1892	ENSG00000127884
P09382	NA	LGALS1	lectin, galactoside-binding, soluble, 1	3956	ENSG00000100097
P40227	NA	CCT6A	chaperonin containing TCP1, subunit 6A (zeta 1)	908	ENSG00000146731
P25705	NA	ATP5A1	ATP synthase, H+ transporting, mitochondrial F1 complex, alpha subunit 1, cardiac muscle	498	ENSG00000152234
P21796	NA	VDAC1	voltage-dependent anion channel 1	7416	ENSG00000213585
P60174	NA	TPI1	triosephosphate isomerase 1	7167	ENSG00000111669
P04083	NA	ANXA1	annexin A1	301	ENSG00000135046
drug	ciprofloxacin	DB_ID:PA449009
C=111;O=12;E=0.59;R=20.30;rawP=7.06e-13;adjP=4.94e-12
Q99798	NA	ACO2	aconitase 2, mitochondrial	50	ENSG00000100412
P00558	NA	PGK1	phosphoglycerate kinase 1	5230	ENSG00000102144
P02768	NA	ALB	albumin	213	ENSG00000163631
P40926	NA	MDH2	malate dehydrogenase 2, NAD (mitochondrial)	4191	ENSG00000146701
P35232	NA	PHB	prohibitin	5245	ENSG00000167085
P30084	NA	ECHS1	enoyl CoA hydratase, short chain, 1, mitochondrial	1892	ENSG00000127884
P09382	NA	LGALS1	lectin, galactoside-binding, soluble, 1	3956	ENSG00000100097
P40227	NA	CCT6A	chaperonin containing TCP1, subunit 6A (zeta 1)	908	ENSG00000146731
P25705	NA	ATP5A1	ATP synthase, H+ transporting, mitochondrial F1 complex, alpha subunit 1, cardiac muscle	498	ENSG00000152234
P21796	NA	VDAC1	voltage-dependent anion channel 1	7416	ENSG00000213585
P60174	NA	TPI1	triosephosphate isomerase 1	7167	ENSG00000111669
P04083	NA	ANXA1	annexin A1	301	ENSG00000135046
drug	gentamicin	DB_ID:PA449753
C=69;O=8;E=0.37;R=21.77;rawP=3.17e-09;adjP=1.78e-08
P40227	NA	CCT6A	chaperonin containing TCP1, subunit 6A (zeta 1)	908	ENSG00000146731
Q99798	NA	ACO2	aconitase 2, mitochondrial	50	ENSG00000100412
P25705	NA	ATP5A1	ATP synthase, H+ transporting, mitochondrial F1 complex, alpha subunit 1, cardiac muscle	498	ENSG00000152234
P00558	NA	PGK1	phosphoglycerate kinase 1	5230	ENSG00000102144
P02768	NA	ALB	albumin	213	ENSG00000163631
P40926	NA	MDH2	malate dehydrogenase 2, NAD (mitochondrial)	4191	ENSG00000146701
P60174	NA	TPI1	triosephosphate isomerase 1	7167	ENSG00000111669
P30084	NA	ECHS1	enoyl CoA hydratase, short chain, 1, mitochondrial	1892	ENSG00000127884
drug	adenine	DB_ID:PA448048
C=147;O=10;E=0.78;R=12.78;rawP=6.20e-09;adjP=2.89e-08
P00491	NA	PNP	purine nucleoside phosphorylase	4860	ENSG00000198805
P12235	NA	SLC25A4	solute carrier family 25 (mitochondrial carrier; adenine nucleotide translocator), member 4	291	ENSG00000151729
O95831	NA	AIFM1	apoptosis-inducing factor, mitochondrion-associated, 1	9131	ENSG00000156709
P13804	NA	ETFA	electron-transfer-flavoprotein, alpha polypeptide	2108	ENSG00000140374
Q9Y277	NA	VDAC3	voltage-dependent anion channel 3	7419	ENSG00000078668
P48735	NA	IDH2	isocitrate dehydrogenase 2 (NADP+), mitochondrial	3418	ENSG00000182054
P07741	NA	APRT	adenine phosphoribosyltransferase	353	ENSG00000198931
P21796	NA	VDAC1	voltage-dependent anion channel 1	7416	ENSG00000213585
P38117	NA	ETFB	electron-transfer-flavoprotein, beta polypeptide	2109	ENSG00000105379
P43490	NA	NAMPT	nicotinamide phosphoribosyltransferase	10135	ENSG00000105835
drug	nadh	DB_ID:PA164755085
C=223;O=10;E=1.19;R=8.42;rawP=3.19e-07;adjP=1.28e-06
P51649	NA	ALDH5A1	aldehyde dehydrogenase 5 family, member A1	7915	ENSG00000112294
P40926	NA	MDH2	malate dehydrogenase 2, NAD (mitochondrial)	4191	ENSG00000146701
O95831	NA	AIFM1	apoptosis-inducing factor, mitochondrion-associated, 1	9131	ENSG00000156709
Q99714	NA	HSD17B10	hydroxysteroid (17-beta) dehydrogenase 10	3028	ENSG00000072506
P04179	NA	SOD2	superoxide dismutase 2, mitochondrial	6648	ENSG00000112096
P00367	NA	GLUD1	glutamate dehydrogenase 1	2746	ENSG00000148672
P21796	NA	VDAC1	voltage-dependent anion channel 1	7416	ENSG00000213585
P00352	NA	ALDH1A1	aldehyde dehydrogenase 1 family, member A1	216	ENSG00000165092
P43490	NA	NAMPT	nicotinamide phosphoribosyltransferase	10135	ENSG00000105835
P32322	NA	PYCR1	pyrroline-5-carboxylate reductase 1	5831	ENSG00000183010
drug	iron	DB_ID:PA450087
C=142;O=8;E=0.76;R=10.58;rawP=9.24e-07;adjP=3.23e-06
O75439	NA	PMPCB	peptidase (mitochondrial processing) beta	9512	ENSG00000105819
P02792	NA	FTL	ferritin, light polypeptide	2512	ENSG00000087086
Q99798	NA	ACO2	aconitase 2, mitochondrial	50	ENSG00000100412
P13804	NA	ETFA	electron-transfer-flavoprotein, alpha polypeptide	2108	ENSG00000140374
P04179	NA	SOD2	superoxide dismutase 2, mitochondrial	6648	ENSG00000112096
P31040	NA	SDHA	succinate dehydrogenase complex, subunit A, flavoprotein (Fp)	6389	ENSG00000073578
P02786	NA	TFRC	transferrin receptor (p90, CD71)	7037	ENSG00000072274
P38117	NA	ETFB	electron-transfer-flavoprotein, beta polypeptide	2109	ENSG00000105379
drug	adenosine triphosphate	DB_ID:PA164743471
C=284;O=10;E=1.51;R=6.61;rawP=2.86e-06;adjP=8.90e-06
Q99798	NA	ACO2	aconitase 2, mitochondrial	50	ENSG00000100412
P12235	NA	SLC25A4	solute carrier family 25 (mitochondrial carrier; adenine nucleotide translocator), member 4	291	ENSG00000151729
P00558	NA	PGK1	phosphoglycerate kinase 1	5230	ENSG00000102144
O95831	NA	AIFM1	apoptosis-inducing factor, mitochondrion-associated, 1	9131	ENSG00000156709
P00367	NA	GLUD1	glutamate dehydrogenase 1	2746	ENSG00000148672
P60842	NA	EIF4A1	eukaryotic translation initiation factor 4A1	1973	ENSG00000161960
P19367	NA	HK1	hexokinase 1	3098	ENSG00000156515
P25705	NA	ATP5A1	ATP synthase, H+ transporting, mitochondrial F1 complex, alpha subunit 1, cardiac muscle	498	ENSG00000152234
P21796	NA	VDAC1	voltage-dependent anion channel 1	7416	ENSG00000213585
O60313	NA	OPA1	optic atrophy 1 (autosomal dominant)	4976	ENSG00000198836
drug	clonazepam	DB_ID:PA449050
C=27;O=4;E=0.14;R=27.82;rawP=1.21e-05;adjP=3.39e-05
P02792	NA	FTL	ferritin, light polypeptide	2512	ENSG00000087086
P04080	NA	CSTB	cystatin B (stefin B)	1476	ENSG00000160213
P07108	NA	DBI	diazepam binding inhibitor (GABA receptor modulator, acyl-CoA binding protein)	1622	ENSG00000155368
Q9UJZ1	NA	STOML2	stomatin (EPB72)-like 2	30968	ENSG00000165283
drug	betamethasone	DB_ID:PA164754818
C=10;O=3;E=0.05;R=56.34;rawP=1.71e-05;adjP=4.35e-05
P04040	NA	CAT	catalase	847	ENSG00000121691
P04083	NA	ANXA1	annexin A1	301	ENSG00000135046
P09382	NA	LGALS1	lectin, galactoside-binding, soluble, 1	3956	ENSG00000100097
drug	miglustat	DB_ID:PA10140
C=13;O=3;E=0.07;R=43.34;rawP=4.04e-05;adjP=9.43e-05
P10253	NA	GAA	glucosidase, alpha; acid	2548	ENSG00000171298
Q14697	NA	GANAB	glucosidase, alpha; neutral AB	23193	ENSG00000089597
Q13724	NA	MOGS	mannosyl-oligosaccharide glucosidase	7841	ENSG00000115275
drug	creatine	DB_ID:PA164778930
C=89;O=5;E=0.47;R=10.55;rawP=0.0001;adjP=0.0002
P17174	NA	GOT1	glutamic-oxaloacetic transaminase 1, soluble (aspartate aminotransferase 1)	2805	ENSG00000120053
P21796	NA	VDAC1	voltage-dependent anion channel 1	7416	ENSG00000213585
P49748	NA	ACADVL	acyl-CoA dehydrogenase, very long chain	37	ENSG00000072778
P60174	NA	TPI1	triosephosphate isomerase 1	7167	ENSG00000111669
P31937	NA	HIBADH	3-hydroxyisobutyrate dehydrogenase	11112	ENSG00000106049
