## Supplementary material for "PGRMC1 phosphorylation and cell plasticity 1: glycolysis, mitochondria, tumor growth": File S7: 1_MP-v-WT_KEGG.xlsx

### Sheet: Sheet1
User data and parameters: User data: 1_MP-v-WT.txt, Organism: hsapiens, Id Type: uniprot_swissprot_accession, Ref Set: entrezgene_protein-coding, Significance Level: .001, Statistics Test: Hypergeometric, MTC: BH, Minimum: 3
The results for the enriched KEGG pathways are listed in this table. For each pathway, the first row lists its KEGG pathway
name, and corresponding KEGG ID. The second row lists
number of reference genes in the category (C), number of genes in the gene set and also in the category (O), expected number in the
category (E), Ratio of enrichment (R), p value from hypergeometric test (rawP), and p value adjusted by the multiple test adjustment (adjP).
Finally, genes in the pathway are listed. For each gene, the table lists the user uploaded ID and value (optional), Entrez ID,
Ensembl Gene Stable ID, Gene symbol, and description.
KEGG pathway	Metabolic pathways	1100
C=1130;O=36;E=6.02;R=5.98;rawP=4.99e-19;adjP=1.45e-17
P10253	NA	GAA	glucosidase, alpha; acid	2548	ENSG00000171298
P54819	NA	AK2	adenylate kinase 2	204	ENSG00000004455
P40926	NA	MDH2	malate dehydrogenase 2, NAD (mitochondrial)	4191	ENSG00000146701
Q99714	NA	HSD17B10	hydroxysteroid (17-beta) dehydrogenase 10	3028	ENSG00000072506
Q13724	NA	MOGS	mannosyl-oligosaccharide glucosidase	7841	ENSG00000115275
P07741	NA	APRT	adenine phosphoribosyltransferase	353	ENSG00000198931
P00367	NA	GLUD1	glutamate dehydrogenase 1	2746	ENSG00000148672
P48735	NA	IDH2	isocitrate dehydrogenase 2 (NADP+), mitochondrial	3418	ENSG00000182054
P35270	NA	SPR	sepiapterin reductase (7,8-dihydrobiopterin:NADP+ oxidoreductase)	6697	ENSG00000116096
P31040	NA	SDHA	succinate dehydrogenase complex, subunit A, flavoprotein (Fp)	6389	ENSG00000073578
P22102	NA	GART	phosphoribosylglycinamide formyltransferase, phosphoribosylglycinamide synthetase, phosphoribosylaminoimidazole synthetase	2618	ENSG00000159131
P47895	NA	ALDH1A3	aldehyde dehydrogenase 1 family, member A3	220	ENSG00000184254
P42765	NA	ACAA2	acetyl-CoA acyltransferase 2	10449	ENSG00000167315
P49419	NA	ALDH7A1	aldehyde dehydrogenase 7 family, member A1	501	ENSG00000164904
P17174	NA	GOT1	glutamic-oxaloacetic transaminase 1, soluble (aspartate aminotransferase 1)	2805	ENSG00000120053
Q14697	NA	GANAB	glucosidase, alpha; neutral AB	23193	ENSG00000089597
P00491	NA	PNP	purine nucleoside phosphorylase	4860	ENSG00000198805
P21953	NA	BCKDHB	branched chain keto acid dehydrogenase E1, beta polypeptide	594	ENSG00000083123
P40939	NA	HADHA	hydroxyacyl-CoA dehydrogenase/3-ketoacyl-CoA thiolase/enoyl-CoA hydratase (trifunctional protein), alpha subunit	3030	ENSG00000084754
P30084	NA	ECHS1	enoyl CoA hydratase, short chain, 1, mitochondrial	1892	ENSG00000127884
P32322	NA	PYCR1	pyrroline-5-carboxylate reductase 1	5831	ENSG00000183010
P04040	NA	CAT	catalase	847	ENSG00000121691
Q99798	NA	ACO2	aconitase 2, mitochondrial	50	ENSG00000100412
P51649	NA	ALDH5A1	aldehyde dehydrogenase 5 family, member A1	7915	ENSG00000112294
P51688	NA	SGSH	N-sulfoglucosamine sulfohydrolase	6448	ENSG00000181523
P00558	NA	PGK1	phosphoglycerate kinase 1	5230	ENSG00000102144
P13674	NA	P4HA1	prolyl 4-hydroxylase, alpha polypeptide I	5033	ENSG00000122884
P24752	NA	ACAT1	acetyl-CoA acetyltransferase 1	38	ENSG00000075239
P19367	NA	HK1	hexokinase 1	3098	ENSG00000156515
P25705	NA	ATP5A1	ATP synthase, H+ transporting, mitochondrial F1 complex, alpha subunit 1, cardiac muscle	498	ENSG00000152234
P06865	NA	HEXA	hexosaminidase A (alpha polypeptide)	3073	ENSG00000213614
P49748	NA	ACADVL	acyl-CoA dehydrogenase, very long chain	37	ENSG00000072778
P00352	NA	ALDH1A1	aldehyde dehydrogenase 1 family, member A1	216	ENSG00000165092
P48047	NA	ATP5O	ATP synthase, H+ transporting, mitochondrial F1 complex, O subunit	539	ENSG00000241837
P60174	NA	TPI1	triosephosphate isomerase 1	7167	ENSG00000111669
P31937	NA	HIBADH	3-hydroxyisobutyrate dehydrogenase	11112	ENSG00000106049
KEGG pathway	Valine, leucine and isoleucine degradation	280
C=44;O=8;E=0.23;R=34.15;rawP=7.51e-11;adjP=1.09e-09
P21953	NA	BCKDHB	branched chain keto acid dehydrogenase E1, beta polypeptide	594	ENSG00000083123
P40939	NA	HADHA	hydroxyacyl-CoA dehydrogenase/3-ketoacyl-CoA thiolase/enoyl-CoA hydratase (trifunctional protein), alpha subunit	3030	ENSG00000084754
P30084	NA	ECHS1	enoyl CoA hydratase, short chain, 1, mitochondrial	1892	ENSG00000127884
Q99714	NA	HSD17B10	hydroxysteroid (17-beta) dehydrogenase 10	3028	ENSG00000072506
P42765	NA	ACAA2	acetyl-CoA acyltransferase 2	10449	ENSG00000167315
P24752	NA	ACAT1	acetyl-CoA acetyltransferase 1	38	ENSG00000075239
P49419	NA	ALDH7A1	aldehyde dehydrogenase 7 family, member A1	501	ENSG00000164904
P31937	NA	HIBADH	3-hydroxyisobutyrate dehydrogenase	11112	ENSG00000106049
KEGG pathway	Fatty acid metabolism	71
C=43;O=7;E=0.23;R=30.57;rawP=2.74e-09;adjP=2.65e-08
P24752	NA	ACAT1	acetyl-CoA acetyltransferase 1	38	ENSG00000075239
O75521	NA	ECI2	enoyl-CoA delta isomerase 2	10455	ENSG00000198721
P49419	NA	ALDH7A1	aldehyde dehydrogenase 7 family, member A1	501	ENSG00000164904
P49748	NA	ACADVL	acyl-CoA dehydrogenase, very long chain	37	ENSG00000072778
P40939	NA	HADHA	hydroxyacyl-CoA dehydrogenase/3-ketoacyl-CoA thiolase/enoyl-CoA hydratase (trifunctional protein), alpha subunit	3030	ENSG00000084754
P30084	NA	ECHS1	enoyl CoA hydratase, short chain, 1, mitochondrial	1892	ENSG00000127884
P42765	NA	ACAA2	acetyl-CoA acyltransferase 2	10449	ENSG00000167315
KEGG pathway	Tryptophan metabolism	380
C=42;O=5;E=0.22;R=22.36;rawP=2.84e-06;adjP=2.06e-05
P24752	NA	ACAT1	acetyl-CoA acetyltransferase 1	38	ENSG00000075239
P04040	NA	CAT	catalase	847	ENSG00000121691
P49419	NA	ALDH7A1	aldehyde dehydrogenase 7 family, member A1	501	ENSG00000164904
P40939	NA	HADHA	hydroxyacyl-CoA dehydrogenase/3-ketoacyl-CoA thiolase/enoyl-CoA hydratase (trifunctional protein), alpha subunit	3030	ENSG00000084754
P30084	NA	ECHS1	enoyl CoA hydratase, short chain, 1, mitochondrial	1892	ENSG00000127884
KEGG pathway	Fatty acid elongation in mitochondria	62
C=8;O=3;E=0.04;R=70.43;rawP=8.06e-06;adjP=4.67e-05
P40939	NA	HADHA	hydroxyacyl-CoA dehydrogenase/3-ketoacyl-CoA thiolase/enoyl-CoA hydratase (trifunctional protein), alpha subunit	3030	ENSG00000084754
P30084	NA	ECHS1	enoyl CoA hydratase, short chain, 1, mitochondrial	1892	ENSG00000127884
P42765	NA	ACAA2	acetyl-CoA acyltransferase 2	10449	ENSG00000167315
KEGG pathway	Arginine and proline metabolism	330
C=54;O=5;E=0.29;R=17.39;rawP=1.00e-05;adjP=4.83e-05
P13674	NA	P4HA1	prolyl 4-hydroxylase, alpha polypeptide I	5033	ENSG00000122884
P49419	NA	ALDH7A1	aldehyde dehydrogenase 7 family, member A1	501	ENSG00000164904
P17174	NA	GOT1	glutamic-oxaloacetic transaminase 1, soluble (aspartate aminotransferase 1)	2805	ENSG00000120053
P00367	NA	GLUD1	glutamate dehydrogenase 1	2746	ENSG00000148672
P32322	NA	PYCR1	pyrroline-5-carboxylate reductase 1	5831	ENSG00000183010
KEGG pathway	Citrate cycle (TCA cycle)	20
C=30;O=4;E=0.16;R=25.04;rawP=1.87e-05;adjP=6.78e-05
Q99798	NA	ACO2	aconitase 2, mitochondrial	50	ENSG00000100412
P48735	NA	IDH2	isocitrate dehydrogenase 2 (NADP+), mitochondrial	3418	ENSG00000182054
P31040	NA	SDHA	succinate dehydrogenase complex, subunit A, flavoprotein (Fp)	6389	ENSG00000073578
P40926	NA	MDH2	malate dehydrogenase 2, NAD (mitochondrial)	4191	ENSG00000146701
KEGG pathway	Butanoate metabolism	650
C=30;O=4;E=0.16;R=25.04;rawP=1.87e-05;adjP=6.78e-05
P24752	NA	ACAT1	acetyl-CoA acetyltransferase 1	38	ENSG00000075239
P51649	NA	ALDH5A1	aldehyde dehydrogenase 5 family, member A1	7915	ENSG00000112294
P40939	NA	HADHA	hydroxyacyl-CoA dehydrogenase/3-ketoacyl-CoA thiolase/enoyl-CoA hydratase (trifunctional protein), alpha subunit	3030	ENSG00000084754
P30084	NA	ECHS1	enoyl CoA hydratase, short chain, 1, mitochondrial	1892	ENSG00000127884
KEGG pathway	Glycolysis / Gluconeogenesis	10
C=65;O=5;E=0.35;R=14.45;rawP=2.50e-05;adjP=7.25e-05
P49419	NA	ALDH7A1	aldehyde dehydrogenase 7 family, member A1	501	ENSG00000164904
P19367	NA	HK1	hexokinase 1	3098	ENSG00000156515
P00558	NA	PGK1	phosphoglycerate kinase 1	5230	ENSG00000102144
P60174	NA	TPI1	triosephosphate isomerase 1	7167	ENSG00000111669
P47895	NA	ALDH1A3	aldehyde dehydrogenase 1 family, member A3	220	ENSG00000184254
KEGG pathway	Propanoate metabolism	640
C=32;O=4;E=0.17;R=23.48;rawP=2.44e-05;adjP=7.25e-05
P24752	NA	ACAT1	acetyl-CoA acetyltransferase 1	38	ENSG00000075239
P49419	NA	ALDH7A1	aldehyde dehydrogenase 7 family, member A1	501	ENSG00000164904
P40939	NA	HADHA	hydroxyacyl-CoA dehydrogenase/3-ketoacyl-CoA thiolase/enoyl-CoA hydratase (trifunctional protein), alpha subunit	3030	ENSG00000084754
P30084	NA	ECHS1	enoyl CoA hydratase, short chain, 1, mitochondrial	1892	ENSG00000127884
KEGG pathway	Huntington's disease	5016
C=183;O=7;E=0.97;R=7.18;rawP=5.62e-05;adjP=0.0001
Q9Y277	NA	VDAC3	voltage-dependent anion channel 3	7419	ENSG00000078668
P25705	NA	ATP5A1	ATP synthase, H+ transporting, mitochondrial F1 complex, alpha subunit 1, cardiac muscle	498	ENSG00000152234
P12235	NA	SLC25A4	solute carrier family 25 (mitochondrial carrier; adenine nucleotide translocator), member 4	291	ENSG00000151729
P21796	NA	VDAC1	voltage-dependent anion channel 1	7416	ENSG00000213585
P48047	NA	ATP5O	ATP synthase, H+ transporting, mitochondrial F1 complex, O subunit	539	ENSG00000241837
P31040	NA	SDHA	succinate dehydrogenase complex, subunit A, flavoprotein (Fp)	6389	ENSG00000073578
P04179	NA	SOD2	superoxide dismutase 2, mitochondrial	6648	ENSG00000112096
KEGG pathway	Parkinson's disease	5012
C=130;O=6;E=0.69;R=8.67;rawP=6.92e-05;adjP=0.0002
Q9Y277	NA	VDAC3	voltage-dependent anion channel 3	7419	ENSG00000078668
P25705	NA	ATP5A1	ATP synthase, H+ transporting, mitochondrial F1 complex, alpha subunit 1, cardiac muscle	498	ENSG00000152234
P12235	NA	SLC25A4	solute carrier family 25 (mitochondrial carrier; adenine nucleotide translocator), member 4	291	ENSG00000151729
P21796	NA	VDAC1	voltage-dependent anion channel 1	7416	ENSG00000213585
P48047	NA	ATP5O	ATP synthase, H+ transporting, mitochondrial F1 complex, O subunit	539	ENSG00000241837
P31040	NA	SDHA	succinate dehydrogenase complex, subunit A, flavoprotein (Fp)	6389	ENSG00000073578
KEGG pathway	Peroxisome	4146
C=79;O=5;E=0.42;R=11.89;rawP=6.43e-05;adjP=0.0002
P04040	NA	CAT	catalase	847	ENSG00000121691
O75521	NA	ECI2	enoyl-CoA delta isomerase 2	10455	ENSG00000198721
P48735	NA	IDH2	isocitrate dehydrogenase 2 (NADP+), mitochondrial	3418	ENSG00000182054
Q13011	NA	ECH1	enoyl CoA hydratase 1, peroxisomal	1891	ENSG00000104823
P04179	NA	SOD2	superoxide dismutase 2, mitochondrial	6648	ENSG00000112096
KEGG pathway	Glyoxylate and dicarboxylate metabolism	630
C=18;O=3;E=0.10;R=31.30;rawP=0.0001;adjP=0.0002
P24752	NA	ACAT1	acetyl-CoA acetyltransferase 1	38	ENSG00000075239
Q99798	NA	ACO2	aconitase 2, mitochondrial	50	ENSG00000100412
P40926	NA	MDH2	malate dehydrogenase 2, NAD (mitochondrial)	4191	ENSG00000146701
KEGG pathway	Lysine degradation	310
C=44;O=4;E=0.23;R=17.07;rawP=8.76e-05;adjP=0.0002
P24752	NA	ACAT1	acetyl-CoA acetyltransferase 1	38	ENSG00000075239
P49419	NA	ALDH7A1	aldehyde dehydrogenase 7 family, member A1	501	ENSG00000164904
P40939	NA	HADHA	hydroxyacyl-CoA dehydrogenase/3-ketoacyl-CoA thiolase/enoyl-CoA hydratase (trifunctional protein), alpha subunit	3030	ENSG00000084754
P30084	NA	ECHS1	enoyl CoA hydratase, short chain, 1, mitochondrial	1892	ENSG00000127884
KEGG pathway	beta-Alanine metabolism	410
C=22;O=3;E=0.12;R=25.61;rawP=0.0002;adjP=0.0004
P49419	NA	ALDH7A1	aldehyde dehydrogenase 7 family, member A1	501	ENSG00000164904
P40939	NA	HADHA	hydroxyacyl-CoA dehydrogenase/3-ketoacyl-CoA thiolase/enoyl-CoA hydratase (trifunctional protein), alpha subunit	3030	ENSG00000084754
P30084	NA	ECHS1	enoyl CoA hydratase, short chain, 1, mitochondrial	1892	ENSG00000127884
KEGG pathway	Lysosome	4142
C=121;O=5;E=0.64;R=7.76;rawP=0.0005;adjP=0.0009
O14773	NA	TPP1	tripeptidyl peptidase I	1200	ENSG00000166340
P10253	NA	GAA	glucosidase, alpha; acid	2548	ENSG00000171298
P51688	NA	SGSH	N-sulfoglucosamine sulfohydrolase	6448	ENSG00000181523
P06865	NA	HEXA	hexosaminidase A (alpha polypeptide)	3073	ENSG00000213614
P38571	NA	LIPA	lipase A, lysosomal acid, cholesterol esterase	3988	ENSG00000107798
