## Supplementary material for "PGRMC1 phosphorylation and cell plasticity 1: glycolysis, mitochondria, tumor growth": File S7: 1_MP-v-WT_PC.xlsx

### Sheet: Sheet1
User data and parameters: User data: 1_MP-v-WT.txt, Organism: hsapiens, Id Type: uniprot_swissprot_accession, Ref Set: entrezgene_protein-coding, Significance Level: .001, Statistics Test: Hypergeometric, MTC: BH, Minimum: 3
The results for each enriched gene sets are listed in this table. For each pathway, the first row lists its gene set
name, and corresponding Gene Set ID. The second row lists
number of reference genes in the category (C), number of genes in the gene set and also in the category (O), expected number in the
category (E), Ratio of enrichment (R), p value from hypergeometric test (rawP), and p value adjusted by the multiple test adjustment (adjP).
Finally, genes in the pathway are listed. For each gene, the table lists the user uploaded ID and value (optional), Entrez ID,
Ensembl Gene Stable ID, Gene symbol, and description.
Pathway Commons pathway	Metabolism	DB_ID:634
C=824;O=28;E=4.39;R=6.38;rawP=1.96e-15;adjP=2.25e-13
P54819	NA	AK2	adenylate kinase 2	204	ENSG00000004455
P00491	NA	PNP	purine nucleoside phosphorylase	4860	ENSG00000198805
P21953	NA	BCKDHB	branched chain keto acid dehydrogenase E1, beta polypeptide	594	ENSG00000083123
Q9UL46	NA	PSME2	proteasome (prosome, macropain) activator subunit 2 (PA28 beta)	5721	ENSG00000100911
P40926	NA	MDH2	malate dehydrogenase 2, NAD (mitochondrial)	4191	ENSG00000146701
Q99714	NA	HSD17B10	hydroxysteroid (17-beta) dehydrogenase 10	3028	ENSG00000072506
P61313	NA	RPL15	ribosomal protein L15	6138	ENSG00000174748
P60842	NA	EIF4A1	eukaryotic translation initiation factor 4A1	1973	ENSG00000161960
P07741	NA	APRT	adenine phosphoribosyltransferase	353	ENSG00000198931
P00367	NA	GLUD1	glutamate dehydrogenase 1	2746	ENSG00000148672
Q06323	NA	PSME1	proteasome (prosome, macropain) activator subunit 1 (PA28 alpha)	5720	ENSG00000092010
P48735	NA	IDH2	isocitrate dehydrogenase 2 (NADP+), mitochondrial	3418	ENSG00000182054
P35270	NA	SPR	sepiapterin reductase (7,8-dihydrobiopterin:NADP+ oxidoreductase)	6697	ENSG00000116096
P31040	NA	SDHA	succinate dehydrogenase complex, subunit A, flavoprotein (Fp)	6389	ENSG00000073578
P38117	NA	ETFB	electron-transfer-flavoprotein, beta polypeptide	2109	ENSG00000105379
P43490	NA	NAMPT	nicotinamide phosphoribosyltransferase	10135	ENSG00000105835
P32322	NA	PYCR1	pyrroline-5-carboxylate reductase 1	5831	ENSG00000183010
P04040	NA	CAT	catalase	847	ENSG00000121691
Q99798	NA	ACO2	aconitase 2, mitochondrial	50	ENSG00000100412
P22102	NA	GART	phosphoribosylglycinamide formyltransferase, phosphoribosylglycinamide synthetase, phosphoribosylaminoimidazole synthetase	2618	ENSG00000159131
P13804	NA	ETFA	electron-transfer-flavoprotein, alpha polypeptide	2108	ENSG00000140374
P24752	NA	ACAT1	acetyl-CoA acetyltransferase 1	38	ENSG00000075239
P49419	NA	ALDH7A1	aldehyde dehydrogenase 7 family, member A1	501	ENSG00000164904
P17174	NA	GOT1	glutamic-oxaloacetic transaminase 1, soluble (aspartate aminotransferase 1)	2805	ENSG00000120053
P25705	NA	ATP5A1	ATP synthase, H+ transporting, mitochondrial F1 complex, alpha subunit 1, cardiac muscle	498	ENSG00000152234
P00352	NA	ALDH1A1	aldehyde dehydrogenase 1 family, member A1	216	ENSG00000165092
P48047	NA	ATP5O	ATP synthase, H+ transporting, mitochondrial F1 complex, O subunit	539	ENSG00000241837
P31937	NA	HIBADH	3-hydroxyisobutyrate dehydrogenase	11112	ENSG00000106049
Pathway Commons pathway	Gluconeogenesis	DB_ID:929
C=20;O=5;E=0.11;R=46.95;rawP=5.67e-08;adjP=1.87e-06
Q02978	NA	SLC25A11	solute carrier family 25 (mitochondrial carrier; oxoglutarate carrier), member 11	8402	ENSG00000108528
P17174	NA	GOT1	glutamic-oxaloacetic transaminase 1, soluble (aspartate aminotransferase 1)	2805	ENSG00000120053
P00558	NA	PGK1	phosphoglycerate kinase 1	5230	ENSG00000102144
P40926	NA	MDH2	malate dehydrogenase 2, NAD (mitochondrial)	4191	ENSG00000146701
P60174	NA	TPI1	triosephosphate isomerase 1	7167	ENSG00000111669
Pathway Commons pathway	Metabolism of amino acids and derivatives	DB_ID:875
C=188;O=10;E=1.00;R=9.99;rawP=6.50e-08;adjP=1.87e-06
P21953	NA	BCKDHB	branched chain keto acid dehydrogenase E1, beta polypeptide	594	ENSG00000083123
Q9UL46	NA	PSME2	proteasome (prosome, macropain) activator subunit 2 (PA28 beta)	5721	ENSG00000100911
Q99714	NA	HSD17B10	hydroxysteroid (17-beta) dehydrogenase 10	3028	ENSG00000072506
P24752	NA	ACAT1	acetyl-CoA acetyltransferase 1	38	ENSG00000075239
P00367	NA	GLUD1	glutamate dehydrogenase 1	2746	ENSG00000148672
Q06323	NA	PSME1	proteasome (prosome, macropain) activator subunit 1 (PA28 alpha)	5720	ENSG00000092010
P17174	NA	GOT1	glutamic-oxaloacetic transaminase 1, soluble (aspartate aminotransferase 1)	2805	ENSG00000120053
P49419	NA	ALDH7A1	aldehyde dehydrogenase 7 family, member A1	501	ENSG00000164904
P32322	NA	PYCR1	pyrroline-5-carboxylate reductase 1	5831	ENSG00000183010
P31937	NA	HIBADH	3-hydroxyisobutyrate dehydrogenase	11112	ENSG00000106049
Pathway Commons pathway	fatty acid beta-oxidation I	DB_ID:1395
C=19;O=5;E=0.10;R=49.42;rawP=4.27e-08;adjP=1.87e-06
O75521	NA	ECI2	enoyl-CoA delta isomerase 2	10455	ENSG00000198721
P40939	NA	HADHA	hydroxyacyl-CoA dehydrogenase/3-ketoacyl-CoA thiolase/enoyl-CoA hydratase (trifunctional protein), alpha subunit	3030	ENSG00000084754
P30084	NA	ECHS1	enoyl CoA hydratase, short chain, 1, mitochondrial	1892	ENSG00000127884
Q99714	NA	HSD17B10	hydroxysteroid (17-beta) dehydrogenase 10	3028	ENSG00000072506
P42765	NA	ACAA2	acetyl-CoA acyltransferase 2	10449	ENSG00000167315
Pathway Commons pathway	Metabolism of proteins	DB_ID:728
C=260;O=11;E=1.38;R=7.95;rawP=1.43e-07;adjP=3.29e-06
P13639	NA	EEF2	eukaryotic translation elongation factor 2	1938	ENSG00000167658
P41091	NA	EIF2S3	eukaryotic translation initiation factor 2, subunit 3 gamma, 52kDa	1968	ENSG00000130741
P68371	NA	TUBB4B	tubulin, beta 4B class IVb	10383	ENSG00000188229
Q13724	NA	MOGS	mannosyl-oligosaccharide glucosidase	7841	ENSG00000115275
P40227	NA	CCT6A	chaperonin containing TCP1, subunit 6A (zeta 1)	908	ENSG00000146731
P61313	NA	RPL15	ribosomal protein L15	6138	ENSG00000174748
P60842	NA	EIF4A1	eukaryotic translation initiation factor 4A1	1973	ENSG00000161960
Q14697	NA	GANAB	glucosidase, alpha; neutral AB	23193	ENSG00000089597
P68104	NA	EEF1A1	eukaryotic translation elongation factor 1 alpha 1	1915	ENSG00000156508
P29692	NA	EEF1D	eukaryotic translation elongation factor 1 delta (guanine nucleotide exchange protein)	1936	ENSG00000104529
P24534	NA	EEF1B2	eukaryotic translation elongation factor 1 beta 2	1933	ENSG00000114942
Pathway Commons pathway	The citric acid (TCA) cycle and respiratory electron transport	DB_ID:547
C=118;O=8;E=0.63;R=12.73;rawP=2.24e-07;adjP=4.01e-06
Q99798	NA	ACO2	aconitase 2, mitochondrial	50	ENSG00000100412
P40926	NA	MDH2	malate dehydrogenase 2, NAD (mitochondrial)	4191	ENSG00000146701
P13804	NA	ETFA	electron-transfer-flavoprotein, alpha polypeptide	2108	ENSG00000140374
P48735	NA	IDH2	isocitrate dehydrogenase 2 (NADP+), mitochondrial	3418	ENSG00000182054
P25705	NA	ATP5A1	ATP synthase, H+ transporting, mitochondrial F1 complex, alpha subunit 1, cardiac muscle	498	ENSG00000152234
P31040	NA	SDHA	succinate dehydrogenase complex, subunit A, flavoprotein (Fp)	6389	ENSG00000073578
P48047	NA	ATP5O	ATP synthase, H+ transporting, mitochondrial F1 complex, O subunit	539	ENSG00000241837
P38117	NA	ETFB	electron-transfer-flavoprotein, beta polypeptide	2109	ENSG00000105379
Pathway Commons pathway	isoleucine degradation I	DB_ID:1352
C=11;O=4;E=0.06;R=68.29;rawP=2.44e-07;adjP=4.01e-06
P24752	NA	ACAT1	acetyl-CoA acetyltransferase 1	38	ENSG00000075239
P40939	NA	HADHA	hydroxyacyl-CoA dehydrogenase/3-ketoacyl-CoA thiolase/enoyl-CoA hydratase (trifunctional protein), alpha subunit	3030	ENSG00000084754
P30084	NA	ECHS1	enoyl CoA hydratase, short chain, 1, mitochondrial	1892	ENSG00000127884
Q99714	NA	HSD17B10	hydroxysteroid (17-beta) dehydrogenase 10	3028	ENSG00000072506
Pathway Commons pathway	Glucose metabolism	DB_ID:898
C=36;O=5;E=0.19;R=26.08;rawP=1.29e-06;adjP=1.85e-05
Q02978	NA	SLC25A11	solute carrier family 25 (mitochondrial carrier; oxoglutarate carrier), member 11	8402	ENSG00000108528
P17174	NA	GOT1	glutamic-oxaloacetic transaminase 1, soluble (aspartate aminotransferase 1)	2805	ENSG00000120053
P00558	NA	PGK1	phosphoglycerate kinase 1	5230	ENSG00000102144
P40926	NA	MDH2	malate dehydrogenase 2, NAD (mitochondrial)	4191	ENSG00000146701
P60174	NA	TPI1	triosephosphate isomerase 1	7167	ENSG00000111669
Pathway Commons pathway	Branched-chain amino acid catabolism	DB_ID:878
C=17;O=4;E=0.09;R=44.19;rawP=1.72e-06;adjP=2.20e-05
P24752	NA	ACAT1	acetyl-CoA acetyltransferase 1	38	ENSG00000075239
P21953	NA	BCKDHB	branched chain keto acid dehydrogenase E1, beta polypeptide	594	ENSG00000083123
P31937	NA	HIBADH	3-hydroxyisobutyrate dehydrogenase	11112	ENSG00000106049
Q99714	NA	HSD17B10	hydroxysteroid (17-beta) dehydrogenase 10	3028	ENSG00000072506
Pathway Commons pathway	Citric acid cycle (TCA cycle)	DB_ID:872
C=19;O=4;E=0.10;R=39.54;rawP=2.77e-06;adjP=3.19e-05
Q99798	NA	ACO2	aconitase 2, mitochondrial	50	ENSG00000100412
P48735	NA	IDH2	isocitrate dehydrogenase 2 (NADP+), mitochondrial	3418	ENSG00000182054
P31040	NA	SDHA	succinate dehydrogenase complex, subunit A, flavoprotein (Fp)	6389	ENSG00000073578
P40926	NA	MDH2	malate dehydrogenase 2, NAD (mitochondrial)	4191	ENSG00000146701
Pathway Commons pathway	Translation	DB_ID:722
C=118;O=7;E=0.63;R=11.14;rawP=3.24e-06;adjP=3.39e-05
P61313	NA	RPL15	ribosomal protein L15	6138	ENSG00000174748
P60842	NA	EIF4A1	eukaryotic translation initiation factor 4A1	1973	ENSG00000161960
P13639	NA	EEF2	eukaryotic translation elongation factor 2	1938	ENSG00000167658
P41091	NA	EIF2S3	eukaryotic translation initiation factor 2, subunit 3 gamma, 52kDa	1968	ENSG00000130741
P68104	NA	EEF1A1	eukaryotic translation elongation factor 1 alpha 1	1915	ENSG00000156508
P29692	NA	EEF1D	eukaryotic translation elongation factor 1 delta (guanine nucleotide exchange protein)	1936	ENSG00000104529
P24534	NA	EEF1B2	eukaryotic translation elongation factor 1 beta 2	1933	ENSG00000114942
Pathway Commons pathway	Gene Expression	DB_ID:531
C=379;O=11;E=2.02;R=5.45;rawP=5.73e-06;adjP=5.49e-05
P49589	NA	CARS	cysteinyl-tRNA synthetase	833	ENSG00000110619
P13639	NA	EEF2	eukaryotic translation elongation factor 2	1938	ENSG00000167658
P41091	NA	EIF2S3	eukaryotic translation initiation factor 2, subunit 3 gamma, 52kDa	1968	ENSG00000130741
Q6PI48	NA	DARS2	aspartyl-tRNA synthetase 2, mitochondrial	55157	ENSG00000117593
Q9NSE4	NA	IARS2	isoleucyl-tRNA synthetase 2, mitochondrial	55699	ENSG00000067704
P61313	NA	RPL15	ribosomal protein L15	6138	ENSG00000174748
P67809	NA	YBX1	Y box binding protein 1	4904	ENSG00000065978
P60842	NA	EIF4A1	eukaryotic translation initiation factor 4A1	1973	ENSG00000161960
P68104	NA	EEF1A1	eukaryotic translation elongation factor 1 alpha 1	1915	ENSG00000156508
P29692	NA	EEF1D	eukaryotic translation elongation factor 1 delta (guanine nucleotide exchange protein)	1936	ENSG00000104529
P24534	NA	EEF1B2	eukaryotic translation elongation factor 1 beta 2	1933	ENSG00000114942
Pathway Commons pathway	Purine metabolism	DB_ID:638
C=24;O=4;E=0.13;R=31.30;rawP=7.44e-06;adjP=6.58e-05
P04040	NA	CAT	catalase	847	ENSG00000121691
P07741	NA	APRT	adenine phosphoribosyltransferase	353	ENSG00000198931
P22102	NA	GART	phosphoribosylglycinamide formyltransferase, phosphoribosylglycinamide synthetase, phosphoribosylaminoimidazole synthetase	2618	ENSG00000159131
P00491	NA	PNP	purine nucleoside phosphorylase	4860	ENSG00000198805
Pathway Commons pathway	mitochondrial fatty acid beta-oxidation of saturated fatty acids	DB_ID:911
C=8;O=3;E=0.04;R=70.43;rawP=8.06e-06;adjP=6.62e-05
P49748	NA	ACADVL	acyl-CoA dehydrogenase, very long chain	37	ENSG00000072778
P40939	NA	HADHA	hydroxyacyl-CoA dehydrogenase/3-ketoacyl-CoA thiolase/enoyl-CoA hydratase (trifunctional protein), alpha subunit	3030	ENSG00000084754
P30084	NA	ECHS1	enoyl CoA hydratase, short chain, 1, mitochondrial	1892	ENSG00000127884
Pathway Commons pathway	Metabolism of carbohydrates	DB_ID:905
C=92;O=6;E=0.49;R=12.25;rawP=9.75e-06;adjP=7.48e-05
Q02978	NA	SLC25A11	solute carrier family 25 (mitochondrial carrier; oxoglutarate carrier), member 11	8402	ENSG00000108528
P17174	NA	GOT1	glutamic-oxaloacetic transaminase 1, soluble (aspartate aminotransferase 1)	2805	ENSG00000120053
P19367	NA	HK1	hexokinase 1	3098	ENSG00000156515
P00558	NA	PGK1	phosphoglycerate kinase 1	5230	ENSG00000102144
P40926	NA	MDH2	malate dehydrogenase 2, NAD (mitochondrial)	4191	ENSG00000146701
P60174	NA	TPI1	triosephosphate isomerase 1	7167	ENSG00000111669
Pathway Commons pathway	TRAIL signaling pathway	DB_ID:1480
C=1328;O=20;E=7.07;R=2.83;rawP=2.09e-05;adjP=0.0001
P08195	NA	SLC3A2	solute carrier family 3 (activators of dibasic and neutral amino acid transport), member 2	6520	ENSG00000168003
P05787	NA	KRT8	keratin 8	3856	ENSG00000170421
O95831	NA	AIFM1	apoptosis-inducing factor, mitochondrion-associated, 1	9131	ENSG00000156709
P09382	NA	LGALS1	lectin, galactoside-binding, soluble, 1	3956	ENSG00000100097
P04179	NA	SOD2	superoxide dismutase 2, mitochondrial	6648	ENSG00000112096
P60842	NA	EIF4A1	eukaryotic translation initiation factor 4A1	1973	ENSG00000161960
P02786	NA	TFRC	transferrin receptor (p90, CD71)	7037	ENSG00000072274
Q14980	NA	NUMA1	nuclear mitotic apparatus protein 1	4926	ENSG00000137497
P04040	NA	CAT	catalase	847	ENSG00000121691
P13639	NA	EEF2	eukaryotic translation elongation factor 2	1938	ENSG00000167658
P30048	NA	PRDX3	peroxiredoxin 3	10935	ENSG00000165672
P00558	NA	PGK1	phosphoglycerate kinase 1	5230	ENSG00000102144
P05556	NA	ITGB1	integrin, beta 1 (fibronectin receptor, beta polypeptide, antigen CD29 includes MDF2, MSK12)	3688	ENSG00000150093
O75367	NA	H2AFY	H2A histone family, member Y	9555	ENSG00000113648
P19367	NA	HK1	hexokinase 1	3098	ENSG00000156515
P08727	NA	KRT19	keratin 19	3880	ENSG00000171345
P05783	NA	KRT18	keratin 18	3875	ENSG00000111057
P18206	NA	VCL	vinculin	7414	ENSG00000035403
Q13813	NA	SPTAN1	spectrin, alpha, non-erythrocytic 1	6709	ENSG00000197694
P11387	NA	TOP1	topoisomerase (DNA) I	7150	ENSG00000198900
Pathway Commons pathway	Metabolism of nucleotides	DB_ID:639
C=58;O=5;E=0.31;R=16.19;rawP=1.43e-05;adjP=0.0001
P04040	NA	CAT	catalase	847	ENSG00000121691
P07741	NA	APRT	adenine phosphoribosyltransferase	353	ENSG00000198931
P22102	NA	GART	phosphoribosylglycinamide formyltransferase, phosphoribosylglycinamide synthetase, phosphoribosylaminoimidazole synthetase	2618	ENSG00000159131
P54819	NA	AK2	adenylate kinase 2	204	ENSG00000004455
P00491	NA	PNP	purine nucleoside phosphorylase	4860	ENSG00000198805
Pathway Commons pathway	Amino acid synthesis and interconversion (transamination)	DB_ID:879
C=10;O=3;E=0.05;R=56.34;rawP=1.71e-05;adjP=0.0001
P17174	NA	GOT1	glutamic-oxaloacetic transaminase 1, soluble (aspartate aminotransferase 1)	2805	ENSG00000120053
P00367	NA	GLUD1	glutamate dehydrogenase 1	2746	ENSG00000148672
P32322	NA	PYCR1	pyrroline-5-carboxylate reductase 1	5831	ENSG00000183010
Pathway Commons pathway	Pyruvate metabolism and Citric Acid (TCA) cycle	DB_ID:546
C=31;O=4;E=0.17;R=24.23;rawP=2.14e-05;adjP=0.0001
Q99798	NA	ACO2	aconitase 2, mitochondrial	50	ENSG00000100412
P48735	NA	IDH2	isocitrate dehydrogenase 2 (NADP+), mitochondrial	3418	ENSG00000182054
P31040	NA	SDHA	succinate dehydrogenase complex, subunit A, flavoprotein (Fp)	6389	ENSG00000073578
P40926	NA	MDH2	malate dehydrogenase 2, NAD (mitochondrial)	4191	ENSG00000146701
Pathway Commons pathway	valine degradation I	DB_ID:1369
C=12;O=3;E=0.06;R=46.95;rawP=3.12e-05;adjP=0.0002
P40939	NA	HADHA	hydroxyacyl-CoA dehydrogenase/3-ketoacyl-CoA thiolase/enoyl-CoA hydratase (trifunctional protein), alpha subunit	3030	ENSG00000084754
P31937	NA	HIBADH	3-hydroxyisobutyrate dehydrogenase	11112	ENSG00000106049
P30084	NA	ECHS1	enoyl CoA hydratase, short chain, 1, mitochondrial	1892	ENSG00000127884
Pathway Commons pathway	Mitochondrial Fatty Acid Beta-Oxidation	DB_ID:912
C=14;O=3;E=0.07;R=40.24;rawP=5.12e-05;adjP=0.0003
P49748	NA	ACADVL	acyl-CoA dehydrogenase, very long chain	37	ENSG00000072778
P40939	NA	HADHA	hydroxyacyl-CoA dehydrogenase/3-ketoacyl-CoA thiolase/enoyl-CoA hydratase (trifunctional protein), alpha subunit	3030	ENSG00000084754
P30084	NA	ECHS1	enoyl CoA hydratase, short chain, 1, mitochondrial	1892	ENSG00000127884
Pathway Commons pathway	Eukaryotic Translation Elongation	DB_ID:713
C=86;O=5;E=0.46;R=10.92;rawP=9.64e-05;adjP=0.0005
P61313	NA	RPL15	ribosomal protein L15	6138	ENSG00000174748
P13639	NA	EEF2	eukaryotic translation elongation factor 2	1938	ENSG00000167658
P68104	NA	EEF1A1	eukaryotic translation elongation factor 1 alpha 1	1915	ENSG00000156508
P29692	NA	EEF1D	eukaryotic translation elongation factor 1 delta (guanine nucleotide exchange protein)	1936	ENSG00000104529
P24534	NA	EEF1B2	eukaryotic translation elongation factor 1 beta 2	1933	ENSG00000114942
Pathway Commons pathway	Respiratory electron transport, ATP synthesis by chemiosmotic coupling, and heat production by uncoupling proteins.	DB_ID:874
C=91;O=5;E=0.48;R=10.32;rawP=0.0001;adjP=0.0005
P25705	NA	ATP5A1	ATP synthase, H+ transporting, mitochondrial F1 complex, alpha subunit 1, cardiac muscle	498	ENSG00000152234
P48047	NA	ATP5O	ATP synthase, H+ transporting, mitochondrial F1 complex, O subunit	539	ENSG00000241837
P31040	NA	SDHA	succinate dehydrogenase complex, subunit A, flavoprotein (Fp)	6389	ENSG00000073578
P38117	NA	ETFB	electron-transfer-flavoprotein, beta polypeptide	2109	ENSG00000105379
P13804	NA	ETFA	electron-transfer-flavoprotein, alpha polypeptide	2108	ENSG00000140374
Pathway Commons pathway	Caspase cascade in apoptosis	DB_ID:1501
C=52;O=4;E=0.28;R=14.45;rawP=0.0002;adjP=0.0009
Q14980	NA	NUMA1	nuclear mitotic apparatus protein 1	4926	ENSG00000137497
P05783	NA	KRT18	keratin 18	3875	ENSG00000111057
P11387	NA	TOP1	topoisomerase (DNA) I	7150	ENSG00000198900
Q13813	NA	SPTAN1	spectrin, alpha, non-erythrocytic 1	6709	ENSG00000197694
Pathway Commons pathway	TNF receptor signaling pathway	DB_ID:1600
C=299;O=8;E=1.59;R=5.02;rawP=0.0002;adjP=0.0009
Q14980	NA	NUMA1	nuclear mitotic apparatus protein 1	4926	ENSG00000137497
P08195	NA	SLC3A2	solute carrier family 3 (activators of dibasic and neutral amino acid transport), member 2	6520	ENSG00000168003
P05787	NA	KRT8	keratin 8	3856	ENSG00000170421
O95831	NA	AIFM1	apoptosis-inducing factor, mitochondrion-associated, 1	9131	ENSG00000156709
P08727	NA	KRT19	keratin 19	3880	ENSG00000171345
P05783	NA	KRT18	keratin 18	3875	ENSG00000111057
Q13813	NA	SPTAN1	spectrin, alpha, non-erythrocytic 1	6709	ENSG00000197694
P11387	NA	TOP1	topoisomerase (DNA) I	7150	ENSG00000198900
