## Supplementary material for "PGRMC1 phosphorylation and cell plasticity 1: glycolysis, mitochondria, tumor growth": File S7: 1_MP-v-WT_PIN.xlsx

### Sheet: Sheet1
User data and parameters: User data: 1_MP-v-WT.txt, Organism: hsapiens, Id Type: uniprot_swissprot_accession, Ref Set: entrezgene_protein-coding, Significance Level: .001, Statistics Test: Hypergeometric, MTC: BH, Minimum: 3
The results for each enriched gene sets are listed in this table. For each PPI, the first row lists its gene set
name, and corresponding Gene Set ID. The second row lists
number of reference genes in the category (C), number of genes in the gene set and also in the category (O), expected number in the
category (E), Ratio of enrichment (R), p value from hypergeometric test (rawP), and p value adjusted by the multiple test adjustment (adjP).
Finally, genes in the gene set are listed. For each gene, the table lists the user uploaded ID and value (optional), Entrez ID,
Ensembl Gene Stable ID, Gene symbol, and description.
PPI	Hsapiens_Module_414	DB_ID:414
C=362;O=14;E=2.46;R=5.68;rawP=1.61e-07;adjP=2.44e-06
Q14980	NA	NUMA1	nuclear mitotic apparatus protein 1	4926	ENSG00000137497
P17931	NA	LGALS3	lectin, galactoside-binding, soluble, 3	3958	ENSG00000131981
P05787	NA	KRT8	keratin 8	3856	ENSG00000170421
P35232	NA	PHB	prohibitin	5245	ENSG00000167085
P27816	NA	MAP4	microtubule-associated protein 4	4134	ENSG00000047849
O95831	NA	AIFM1	apoptosis-inducing factor, mitochondrion-associated, 1	9131	ENSG00000156709
P09382	NA	LGALS1	lectin, galactoside-binding, soluble, 1	3956	ENSG00000100097
P42765	NA	ACAA2	acetyl-CoA acyltransferase 2	10449	ENSG00000167315
P05783	NA	KRT18	keratin 18	3875	ENSG00000111057
P49748	NA	ACADVL	acyl-CoA dehydrogenase, very long chain	37	ENSG00000072778
O75369	NA	FLNB	filamin B, beta	2317	ENSG00000136068
P60174	NA	TPI1	triosephosphate isomerase 1	7167	ENSG00000111669
Q13813	NA	SPTAN1	spectrin, alpha, non-erythrocytic 1	6709	ENSG00000197694
Q9BPW8	NA	NIPSNAP1	nipsnap homolog 1 (C. elegans)	8508	ENSG00000184117
PPI	Hsapiens_Module_46	DB_ID:46
C=210;O=11;E=1.43;R=7.70;rawP=1.88e-07;adjP=2.44e-06
O75439	NA	PMPCB	peptidase (mitochondrial processing) beta	9512	ENSG00000105819
Q99798	NA	ACO2	aconitase 2, mitochondrial	50	ENSG00000100412
P52815	NA	MRPL12	mitochondrial ribosomal protein L12	6182	ENSG00000262814
Q96QD8	NA	SLC38A2	solute carrier family 38, member 2	54407	ENSG00000134294
P24752	NA	ACAT1	acetyl-CoA acetyltransferase 1	38	ENSG00000075239
Q9Y277	NA	VDAC3	voltage-dependent anion channel 3	7419	ENSG00000078668
O75521	NA	ECI2	enoyl-CoA delta isomerase 2	10455	ENSG00000198721
Q04837	NA	SSBP1	single-stranded DNA binding protein 1, mitochondrial	6742	ENSG00000106028
O60313	NA	OPA1	optic atrophy 1 (autosomal dominant)	4976	ENSG00000198836
P35270	NA	SPR	sepiapterin reductase (7,8-dihydrobiopterin:NADP+ oxidoreductase)	6697	ENSG00000116096
P31040	NA	SDHA	succinate dehydrogenase complex, subunit A, flavoprotein (Fp)	6389	ENSG00000073578
PPI	Hsapiens_Module_49	DB_ID:49
C=122;O=8;E=0.83;R=9.63;rawP=1.79e-06;adjP=1.16e-05
P12235	NA	SLC25A4	solute carrier family 25 (mitochondrial carrier; adenine nucleotide translocator), member 4	291	ENSG00000151729
P40939	NA	HADHA	hydroxyacyl-CoA dehydrogenase/3-ketoacyl-CoA thiolase/enoyl-CoA hydratase (trifunctional protein), alpha subunit	3030	ENSG00000084754
P40926	NA	MDH2	malate dehydrogenase 2, NAD (mitochondrial)	4191	ENSG00000146701
P13804	NA	ETFA	electron-transfer-flavoprotein, alpha polypeptide	2108	ENSG00000140374
P48735	NA	IDH2	isocitrate dehydrogenase 2 (NADP+), mitochondrial	3418	ENSG00000182054
P25705	NA	ATP5A1	ATP synthase, H+ transporting, mitochondrial F1 complex, alpha subunit 1, cardiac muscle	498	ENSG00000152234
P48047	NA	ATP5O	ATP synthase, H+ transporting, mitochondrial F1 complex, O subunit	539	ENSG00000241837
P38117	NA	ETFB	electron-transfer-flavoprotein, beta polypeptide	2109	ENSG00000105379
PPI	Hsapiens_Module_763	DB_ID:763
C=85;O=7;E=0.58;R=12.10;rawP=1.77e-06;adjP=1.16e-05
Q14980	NA	NUMA1	nuclear mitotic apparatus protein 1	4926	ENSG00000137497
P05783	NA	KRT18	keratin 18	3875	ENSG00000111057
P49748	NA	ACADVL	acyl-CoA dehydrogenase, very long chain	37	ENSG00000072778
P05787	NA	KRT8	keratin 8	3856	ENSG00000170421
Q13813	NA	SPTAN1	spectrin, alpha, non-erythrocytic 1	6709	ENSG00000197694
Q9BPW8	NA	NIPSNAP1	nipsnap homolog 1 (C. elegans)	8508	ENSG00000184117
O95831	NA	AIFM1	apoptosis-inducing factor, mitochondrion-associated, 1	9131	ENSG00000156709
PPI	Hsapiens_Module_493	DB_ID:493
C=277;O=11;E=1.89;R=5.83;rawP=2.89e-06;adjP=1.50e-05
P22102	NA	GART	phosphoribosylglycinamide formyltransferase, phosphoribosylglycinamide synthetase, phosphoribosylaminoimidazole synthetase	2618	ENSG00000159131
P54819	NA	AK2	adenylate kinase 2	204	ENSG00000004455
P00491	NA	PNP	purine nucleoside phosphorylase	4860	ENSG00000198805
Q99623	NA	PHB2	prohibitin 2	11331	ENSG00000215021
P00367	NA	GLUD1	glutamate dehydrogenase 1	2746	ENSG00000148672
Q02978	NA	SLC25A11	solute carrier family 25 (mitochondrial carrier; oxoglutarate carrier), member 11	8402	ENSG00000108528
P19367	NA	HK1	hexokinase 1	3098	ENSG00000156515
Q14764	NA	MVP	major vault protein	9961	ENSG00000013364
Q14697	NA	GANAB	glucosidase, alpha; neutral AB	23193	ENSG00000089597
Q13011	NA	ECH1	enoyl CoA hydratase 1, peroxisomal	1891	ENSG00000104823
Q9UJZ1	NA	STOML2	stomatin (EPB72)-like 2	30968	ENSG00000165283
PPI	Hsapiens_Module_808	DB_ID:808
C=67;O=6;E=0.46;R=13.16;rawP=6.16e-06;adjP=2.67e-05
P00367	NA	GLUD1	glutamate dehydrogenase 1	2746	ENSG00000148672
P22102	NA	GART	phosphoribosylglycinamide formyltransferase, phosphoribosylglycinamide synthetase, phosphoribosylaminoimidazole synthetase	2618	ENSG00000159131
P00491	NA	PNP	purine nucleoside phosphorylase	4860	ENSG00000198805
Q99623	NA	PHB2	prohibitin 2	11331	ENSG00000215021
Q13011	NA	ECH1	enoyl CoA hydratase 1, peroxisomal	1891	ENSG00000104823
Q9UJZ1	NA	STOML2	stomatin (EPB72)-like 2	30968	ENSG00000165283
PPI	Hsapiens_Module_945	DB_ID:945
C=21;O=4;E=0.14;R=27.98;rawP=1.11e-05;adjP=3.61e-05
P05783	NA	KRT18	keratin 18	3875	ENSG00000111057
P49748	NA	ACADVL	acyl-CoA dehydrogenase, very long chain	37	ENSG00000072778
P05787	NA	KRT8	keratin 8	3856	ENSG00000170421
Q9BPW8	NA	NIPSNAP1	nipsnap homolog 1 (C. elegans)	8508	ENSG00000184117
PPI	Hsapiens_Module_762	DB_ID:762
C=43;O=5;E=0.29;R=17.08;rawP=1.04e-05;adjP=3.61e-05
P17931	NA	LGALS3	lectin, galactoside-binding, soluble, 3	3958	ENSG00000131981
P35232	NA	PHB	prohibitin	5245	ENSG00000167085
P60174	NA	TPI1	triosephosphate isomerase 1	7167	ENSG00000111669
P27816	NA	MAP4	microtubule-associated protein 4	4134	ENSG00000047849
P09382	NA	LGALS1	lectin, galactoside-binding, soluble, 1	3956	ENSG00000100097
PPI	Hsapiens_Module_578	DB_ID:578
C=16;O=3;E=0.11;R=27.54;rawP=0.0002;adjP=0.0006
P25705	NA	ATP5A1	ATP synthase, H+ transporting, mitochondrial F1 complex, alpha subunit 1, cardiac muscle	498	ENSG00000152234
P12235	NA	SLC25A4	solute carrier family 25 (mitochondrial carrier; adenine nucleotide translocator), member 4	291	ENSG00000151729
P48047	NA	ATP5O	ATP synthase, H+ transporting, mitochondrial F1 complex, O subunit	539	ENSG00000241837
PPI	Hsapiens_Module_715	DB_ID:715
C=20;O=3;E=0.14;R=22.04;rawP=0.0003;adjP=0.0008
P13639	NA	EEF2	eukaryotic translation elongation factor 2	1938	ENSG00000167658
P00558	NA	PGK1	phosphoglycerate kinase 1	5230	ENSG00000102144
Q9NSE4	NA	IARS2	isoleucyl-tRNA synthetase 2, mitochondrial	55699	ENSG00000067704
PPI	Hsapiens_Module_201	DB_ID:201
C=1507;O=22;E=10.26;R=2.14;rawP=0.0004;adjP=0.0009
P49589	NA	CARS	cysteinyl-tRNA synthetase	833	ENSG00000110619
P02792	NA	FTL	ferritin, light polypeptide	2512	ENSG00000087086
P54819	NA	AK2	adenylate kinase 2	204	ENSG00000004455
P00491	NA	PNP	purine nucleoside phosphorylase	4860	ENSG00000198805
P21953	NA	BCKDHB	branched chain keto acid dehydrogenase E1, beta polypeptide	594	ENSG00000083123
Q99623	NA	PHB2	prohibitin 2	11331	ENSG00000215021
P04179	NA	SOD2	superoxide dismutase 2, mitochondrial	6648	ENSG00000112096
P07741	NA	APRT	adenine phosphoribosyltransferase	353	ENSG00000198931
P00367	NA	GLUD1	glutamate dehydrogenase 1	2746	ENSG00000148672
P04080	NA	CSTB	cystatin B (stefin B)	1476	ENSG00000160213
Q13011	NA	ECH1	enoyl CoA hydratase 1, peroxisomal	1891	ENSG00000104823
Q9UJZ1	NA	STOML2	stomatin (EPB72)-like 2	30968	ENSG00000165283
P04040	NA	CAT	catalase	847	ENSG00000121691
O14773	NA	TPP1	tripeptidyl peptidase I	1200	ENSG00000166340
P51688	NA	SGSH	N-sulfoglucosamine sulfohydrolase	6448	ENSG00000181523
P22102	NA	GART	phosphoribosylglycinamide formyltransferase, phosphoribosylglycinamide synthetase, phosphoribosylaminoimidazole synthetase	2618	ENSG00000159131
P07108	NA	DBI	diazepam binding inhibitor (GABA receptor modulator, acyl-CoA binding protein)	1622	ENSG00000155368
Q6PI48	NA	DARS2	aspartyl-tRNA synthetase 2, mitochondrial	55157	ENSG00000117593
Q02978	NA	SLC25A11	solute carrier family 25 (mitochondrial carrier; oxoglutarate carrier), member 11	8402	ENSG00000108528
P19367	NA	HK1	hexokinase 1	3098	ENSG00000156515
Q14764	NA	MVP	major vault protein	9961	ENSG00000013364
Q14697	NA	GANAB	glucosidase, alpha; neutral AB	23193	ENSG00000089597
PPI	Hsapiens_Module_234	DB_ID:234
C=22;O=3;E=0.15;R=20.03;rawP=0.0004;adjP=0.0009
P24752	NA	ACAT1	acetyl-CoA acetyltransferase 1	38	ENSG00000075239
Q99798	NA	ACO2	aconitase 2, mitochondrial	50	ENSG00000100412
P31040	NA	SDHA	succinate dehydrogenase complex, subunit A, flavoprotein (Fp)	6389	ENSG00000073578
