## Supplementary material for "PGRMC1 phosphorylation and cell plasticity 1: glycolysis, mitochondria, tumor growth": File S7: 5_WT-v-TM_Disease.xlsx

### Sheet: Sheet1
User data and parameters: User data: 5_WT-v-TM.txt, Organism: hsapiens, Id Type: uniprot_swissprot_accession, Ref Set: entrezgene_protein-coding, Significance Level: .001, Statistics Test: Hypergeometric, MTC: BH, Minimum: 3
The results for each enriched gene sets are listed in this table. For each target, the first row lists its gene set
name, and corresponding Gene Set ID. The second row lists
number of reference genes in the category (C), number of genes in the gene set and also in the category (O), expected number in the
category (E), Ratio of enrichment (R), p value from hypergeometric test (rawP), and p value adjusted by the multiple test adjustment (adjP).
Finally, genes in the disease are listed. For each gene, the table lists the user uploaded ID and value (optional), Entrez ID,
Ensembl Gene Stable ID, Gene symbol, and description.
disease	Metabolic Diseases	DB_ID:PA444938
C=574;O=12;E=1.16;R=10.34;rawP=8.79e-10;adjP=5.01e-08
O14773	NA	TPP1	tripeptidyl peptidase I	1200	ENSG00000166340
P02792	NA	FTL	ferritin, light polypeptide	2512	ENSG00000087086
P10253	NA	GAA	glucosidase, alpha; acid	2548	ENSG00000171298
P51688	NA	SGSH	N-sulfoglucosamine sulfohydrolase	6448	ENSG00000181523
P61769	NA	B2M	beta-2-microglobulin	567	ENSG00000166710
P21980	NA	TGM2	transglutaminase 2 (C polypeptide, protein-glutamine-gamma-glutamyltransferase)	7052	ENSG00000198959
Q16822	NA	PCK2	phosphoenolpyruvate carboxykinase 2 (mitochondrial)	5106	ENSG00000100889
P49748	NA	ACADVL	acyl-CoA dehydrogenase, very long chain	37	ENSG00000072778
P51648	NA	ALDH3A2	aldehyde dehydrogenase 3 family, member A2	224	ENSG00000072210
P02545	NA	LMNA	lamin A/C	4000	ENSG00000160789
P02786	NA	TFRC	transferrin receptor (p90, CD71)	7037	ENSG00000072274
P43490	NA	NAMPT	nicotinamide phosphoribosyltransferase	10135	ENSG00000105835
disease	Metabolism, Inborn Errors	DB_ID:PA444939
C=335;O=8;E=0.68;R=11.81;rawP=3.03e-07;adjP=8.64e-06
O14773	NA	TPP1	tripeptidyl peptidase I	1200	ENSG00000166340
P10253	NA	GAA	glucosidase, alpha; acid	2548	ENSG00000171298
P51688	NA	SGSH	N-sulfoglucosamine sulfohydrolase	6448	ENSG00000181523
P51659	NA	HSD17B4	hydroxysteroid (17-beta) dehydrogenase 4	3295	ENSG00000133835
P49748	NA	ACADVL	acyl-CoA dehydrogenase, very long chain	37	ENSG00000072778
P51648	NA	ALDH3A2	aldehyde dehydrogenase 3 family, member A2	224	ENSG00000072210
P02786	NA	TFRC	transferrin receptor (p90, CD71)	7037	ENSG00000072274
P02545	NA	LMNA	lamin A/C	4000	ENSG00000160789
disease	Iron Overload	DB_ID:PA446812
C=37;O=4;E=0.07;R=53.48;rawP=9.04e-07;adjP=1.72e-05
P02792	NA	FTL	ferritin, light polypeptide	2512	ENSG00000087086
P61769	NA	B2M	beta-2-microglobulin	567	ENSG00000166710
P02786	NA	TFRC	transferrin receptor (p90, CD71)	7037	ENSG00000072274
P04179	NA	SOD2	superoxide dismutase 2, mitochondrial	6648	ENSG00000112096
disease	Hemochromatosis	DB_ID:PA444405
C=29;O=3;E=0.06;R=51.18;rawP=2.70e-05;adjP=0.0004
P02792	NA	FTL	ferritin, light polypeptide	2512	ENSG00000087086
P61769	NA	B2M	beta-2-microglobulin	567	ENSG00000166710
P02786	NA	TFRC	transferrin receptor (p90, CD71)	7037	ENSG00000072274
