## Supplementary material for "PGRMC1 phosphorylation and cell plasticity 1: glycolysis, mitochondria, tumor growth": File S7: 5_WT-v-TM_Drug.xlsx

### Sheet: Sheet1
User data and parameters: User data: 5_WT-v-TM.txt, Organism: hsapiens, Id Type: uniprot_swissprot_accession, Ref Set: entrezgene_protein-coding, Significance Level: .001, Statistics Test: Hypergeometric, MTC: BH, Minimum: 3
The results for the enriched gene sets are listed in this table. For each target, the first row lists its gene set
name, and corresponding Gene Set ID. The second row lists
number of reference genes in the category (C), number of genes in the gene set and also in the category (O), expected number in the
category (E), Ratio of enrichment (R), p value from hypergeometric test (rawP), and p value adjusted by the multiple test adjustment (adjP).
Finally, genes in the drug are listed. For each gene, the table lists the user uploaded ID and value (optional), Entrez ID,
Ensembl Gene Stable ID, Gene symbol, and description.
drug	nadh	DB_ID:PA164755085
C=223;O=8;E=0.45;R=17.75;rawP=1.32e-08;adjP=1.19e-07
P51659	NA	HSD17B4	hydroxysteroid (17-beta) dehydrogenase 4	3295	ENSG00000133835
P21796	NA	VDAC1	voltage-dependent anion channel 1	7416	ENSG00000213585
P00352	NA	ALDH1A1	aldehyde dehydrogenase 1 family, member A1	216	ENSG00000165092
P51648	NA	ALDH3A2	aldehyde dehydrogenase 3 family, member A2	224	ENSG00000072210
P22570	NA	FDXR	ferredoxin reductase	2232	ENSG00000161513
P32322	NA	PYCR1	pyrroline-5-carboxylate reductase 1	5831	ENSG00000183010
P43490	NA	NAMPT	nicotinamide phosphoribosyltransferase	10135	ENSG00000105835
P04179	NA	SOD2	superoxide dismutase 2, mitochondrial	6648	ENSG00000112096
drug	creatine	DB_ID:PA164778930
C=89;O=4;E=0.18;R=22.23;rawP=3.10e-05;adjP=0.0001
P21796	NA	VDAC1	voltage-dependent anion channel 1	7416	ENSG00000213585
P49748	NA	ACADVL	acyl-CoA dehydrogenase, very long chain	37	ENSG00000072778
P02545	NA	LMNA	lamin A/C	4000	ENSG00000160789
P31937	NA	HIBADH	3-hydroxyisobutyrate dehydrogenase	11112	ENSG00000106049
drug	iron	DB_ID:PA450087
C=142;O=4;E=0.29;R=13.94;rawP=0.0002;adjP=0.0005
P02792	NA	FTL	ferritin, light polypeptide	2512	ENSG00000087086
P61769	NA	B2M	beta-2-microglobulin	567	ENSG00000166710
P02786	NA	TFRC	transferrin receptor (p90, CD71)	7037	ENSG00000072274
P04179	NA	SOD2	superoxide dismutase 2, mitochondrial	6648	ENSG00000112096
drug	adenine	DB_ID:PA448048
C=147;O=4;E=0.30;R=13.46;rawP=0.0002;adjP=0.0005
P48735	NA	IDH2	isocitrate dehydrogenase 2 (NADP+), mitochondrial	3418	ENSG00000182054
P21796	NA	VDAC1	voltage-dependent anion channel 1	7416	ENSG00000213585
P21589	NA	NT5E	5'-nucleotidase, ecto (CD73)	4907	ENSG00000135318
P43490	NA	NAMPT	nicotinamide phosphoribosyltransferase	10135	ENSG00000105835
