## Supplementary material for "PGRMC1 phosphorylation and cell plasticity 1: glycolysis, mitochondria, tumor growth": File S7: 5_WT-v-TM_GO.xlsx

### Sheet: Sheet1
User file and parameters: User file: 5_WT-v-TM.txt, Organism: hsapiens, Id Type: uniprot_swissprot_accession, Ref Set: entrezgene_protein-coding, Significance Level: .001, Statistics Test: Hypergeometric, MTC: BH, Minimum: 3
The results for each enriched GO category are listed in this table. For each GO category, the first row lists its sub-root
(biological process, molecular function, or cellular component), category name, and corresponding GO ID. The second row lists
number of reference genes in the category (C), number of genes in the gene set and also in the category (O), expected number in the
category (E), Ratio of enrichment (R), p value from hypergeometric test (rawP), and p value adjusted by the multiple test adjustment (adjP).
Finally, genes in the category are listed. For each gene, the table lists the user uploaded ID and value (optional), Entrez ID,
Ensembl Gene Stable ID, Gene symbol, and description.
molecular function	oxidoreductase activity	GO:0016491
C=697;O=12;E=1.86;R=6.45;rawP=1.58e-07;adjP=7.43e-06
P02792	NA	FTL	ferritin, light polypeptide	2512	ENSG00000087086
Q9Y2Q3	NA	GSTK1	glutathione S-transferase kappa 1	373156	ENSG00000197448
P22570	NA	FDXR	ferredoxin reductase	2232	ENSG00000161513
P04179	NA	SOD2	superoxide dismutase 2, mitochondrial	6648	ENSG00000112096
P48735	NA	IDH2	isocitrate dehydrogenase 2 (NADP+), mitochondrial	3418	ENSG00000182054
P49419	NA	ALDH7A1	aldehyde dehydrogenase 7 family, member A1	501	ENSG00000164904
P51659	NA	HSD17B4	hydroxysteroid (17-beta) dehydrogenase 4	3295	ENSG00000133835
P49748	NA	ACADVL	acyl-CoA dehydrogenase, very long chain	37	ENSG00000072778
P00352	NA	ALDH1A1	aldehyde dehydrogenase 1 family, member A1	216	ENSG00000165092
P51648	NA	ALDH3A2	aldehyde dehydrogenase 3 family, member A2	224	ENSG00000072210
P31937	NA	HIBADH	3-hydroxyisobutyrate dehydrogenase	11112	ENSG00000106049
P32322	NA	PYCR1	pyrroline-5-carboxylate reductase 1	5831	ENSG00000183010
molecular function	catalytic activity	GO:0003824
C=5299;O=29;E=14.15;R=2.05;rawP=1.87e-06;adjP=3.27e-05
P02792	NA	FTL	ferritin, light polypeptide	2512	ENSG00000087086
P10253	NA	GAA	glucosidase, alpha; acid	2548	ENSG00000171298
Q7Z2K6	NA	ERMP1	endoplasmic reticulum metallopeptidase 1	79956	ENSG00000099219
Q13724	NA	MOGS	mannosyl-oligosaccharide glucosidase	7841	ENSG00000115275
P04179	NA	SOD2	superoxide dismutase 2, mitochondrial	6648	ENSG00000112096
Q8NFV4	NA	ABHD11	abhydrolase domain containing 11	83451	ENSG00000106077
P48735	NA	IDH2	isocitrate dehydrogenase 2 (NADP+), mitochondrial	3418	ENSG00000182054
P51659	NA	HSD17B4	hydroxysteroid (17-beta) dehydrogenase 4	3295	ENSG00000133835
P49588	NA	AARS	alanyl-tRNA synthetase	16	ENSG00000090861
P02786	NA	TFRC	transferrin receptor (p90, CD71)	7037	ENSG00000072274
P32322	NA	PYCR1	pyrroline-5-carboxylate reductase 1	5831	ENSG00000183010
P43490	NA	NAMPT	nicotinamide phosphoribosyltransferase	10135	ENSG00000105835
P17655	NA	CAPN2	calpain 2, (m/II) large subunit	824	ENSG00000162909
O14773	NA	TPP1	tripeptidyl peptidase I	1200	ENSG00000166340
Q9Y2Q3	NA	GSTK1	glutathione S-transferase kappa 1	373156	ENSG00000197448
P51688	NA	SGSH	N-sulfoglucosamine sulfohydrolase	6448	ENSG00000181523
P13639	NA	EEF2	eukaryotic translation elongation factor 2	1938	ENSG00000167658
Q16555	NA	DPYSL2	dihydropyrimidinase-like 2	1808	ENSG00000092964
P22570	NA	FDXR	ferredoxin reductase	2232	ENSG00000161513
O75521	NA	ECI2	enoyl-CoA delta isomerase 2	10455	ENSG00000198721
P49419	NA	ALDH7A1	aldehyde dehydrogenase 7 family, member A1	501	ENSG00000164904
P17096	NA	HMGA1	high mobility group AT-hook 1	3159	ENSG00000137309
P21980	NA	TGM2	transglutaminase 2 (C polypeptide, protein-glutamine-gamma-glutamyltransferase)	7052	ENSG00000198959
Q16822	NA	PCK2	phosphoenolpyruvate carboxykinase 2 (mitochondrial)	5106	ENSG00000100889
P49748	NA	ACADVL	acyl-CoA dehydrogenase, very long chain	37	ENSG00000072778
P00352	NA	ALDH1A1	aldehyde dehydrogenase 1 family, member A1	216	ENSG00000165092
P51648	NA	ALDH3A2	aldehyde dehydrogenase 3 family, member A2	224	ENSG00000072210
P31937	NA	HIBADH	3-hydroxyisobutyrate dehydrogenase	11112	ENSG00000106049
P21589	NA	NT5E	5'-nucleotidase, ecto (CD73)	4907	ENSG00000135318
molecular function	aldehyde dehydrogenase (NAD) activity	GO:0004029
C=10;O=3;E=0.03;R=112.33;rawP=2.09e-06;adjP=3.27e-05
P49419	NA	ALDH7A1	aldehyde dehydrogenase 7 family, member A1	501	ENSG00000164904
P00352	NA	ALDH1A1	aldehyde dehydrogenase 1 family, member A1	216	ENSG00000165092
P51648	NA	ALDH3A2	aldehyde dehydrogenase 3 family, member A2	224	ENSG00000072210
molecular function	oxidoreductase activity, acting on the aldehyde or oxo group of donors, NAD or NADP as acceptor	GO:0016620
C=29;O=3;E=0.08;R=38.73;rawP=6.15e-05;adjP=0.0007
P49419	NA	ALDH7A1	aldehyde dehydrogenase 7 family, member A1	501	ENSG00000164904
P00352	NA	ALDH1A1	aldehyde dehydrogenase 1 family, member A1	216	ENSG00000165092
P51648	NA	ALDH3A2	aldehyde dehydrogenase 3 family, member A2	224	ENSG00000072210
cellular component	cytoplasm	GO:0005737
C=9051;O=41;E=22.24;R=1.84;rawP=1.24e-11;adjP=8.93e-10
P10253	NA	GAA	glucosidase, alpha; acid	2548	ENSG00000171298
P55060	NA	CSE1L	CSE1 chromosome segregation 1-like (yeast)	1434	ENSG00000124207
Q13724	NA	MOGS	mannosyl-oligosaccharide glucosidase	7841	ENSG00000115275
P04179	NA	SOD2	superoxide dismutase 2, mitochondrial	6648	ENSG00000112096
P61769	NA	B2M	beta-2-microglobulin	567	ENSG00000166710
P48735	NA	IDH2	isocitrate dehydrogenase 2 (NADP+), mitochondrial	3418	ENSG00000182054
P49588	NA	AARS	alanyl-tRNA synthetase	16	ENSG00000090861
Q86UP2	NA	KTN1	kinectin 1 (kinesin receptor)	3895	ENSG00000126777
P02786	NA	TFRC	transferrin receptor (p90, CD71)	7037	ENSG00000072274
P02545	NA	LMNA	lamin A/C	4000	ENSG00000160789
P43490	NA	NAMPT	nicotinamide phosphoribosyltransferase	10135	ENSG00000105835
P17655	NA	CAPN2	calpain 2, (m/II) large subunit	824	ENSG00000162909
O14773	NA	TPP1	tripeptidyl peptidase I	1200	ENSG00000166340
Q9Y2Q3	NA	GSTK1	glutathione S-transferase kappa 1	373156	ENSG00000197448
P13639	NA	EEF2	eukaryotic translation elongation factor 2	1938	ENSG00000167658
Q16555	NA	DPYSL2	dihydropyrimidinase-like 2	1808	ENSG00000092964
P22570	NA	FDXR	ferredoxin reductase	2232	ENSG00000161513
O75521	NA	ECI2	enoyl-CoA delta isomerase 2	10455	ENSG00000198721
P49419	NA	ALDH7A1	aldehyde dehydrogenase 7 family, member A1	501	ENSG00000164904
Q04837	NA	SSBP1	single-stranded DNA binding protein 1, mitochondrial	6742	ENSG00000106028
P21980	NA	TGM2	transglutaminase 2 (C polypeptide, protein-glutamine-gamma-glutamyltransferase)	7052	ENSG00000198959
Q16822	NA	PCK2	phosphoenolpyruvate carboxykinase 2 (mitochondrial)	5106	ENSG00000100889
Q9Y3E0	NA	GOLT1B	golgi transport 1B	51026	ENSG00000111711
P51648	NA	ALDH3A2	aldehyde dehydrogenase 3 family, member A2	224	ENSG00000072210
P21589	NA	NT5E	5'-nucleotidase, ecto (CD73)	4907	ENSG00000135318
P02792	NA	FTL	ferritin, light polypeptide	2512	ENSG00000087086
Q7Z2K6	NA	ERMP1	endoplasmic reticulum metallopeptidase 1	79956	ENSG00000099219
P26447	NA	S100A4	S100 calcium binding protein A4	6275	ENSG00000196154
Q8NFV4	NA	ABHD11	abhydrolase domain containing 11	83451	ENSG00000106077
P51659	NA	HSD17B4	hydroxysteroid (17-beta) dehydrogenase 4	3295	ENSG00000133835
P21796	NA	VDAC1	voltage-dependent anion channel 1	7416	ENSG00000213585
P32322	NA	PYCR1	pyrroline-5-carboxylate reductase 1	5831	ENSG00000183010
P51688	NA	SGSH	N-sulfoglucosamine sulfohydrolase	6448	ENSG00000181523
P17987	NA	TCP1	t-complex 1	6950	ENSG00000120438
P05556	NA	ITGB1	integrin, beta 1 (fibronectin receptor, beta polypeptide, antigen CD29 includes MDF2, MSK12)	3688	ENSG00000150093
P17096	NA	HMGA1	high mobility group AT-hook 1	3159	ENSG00000137309
P49748	NA	ACADVL	acyl-CoA dehydrogenase, very long chain	37	ENSG00000072778
O14979	NA	HNRPDL	heterogeneous nuclear ribonucleoprotein D-like	9987	ENSG00000152795
P00352	NA	ALDH1A1	aldehyde dehydrogenase 1 family, member A1	216	ENSG00000165092
P31937	NA	HIBADH	3-hydroxyisobutyrate dehydrogenase	11112	ENSG00000106049
P30042	NA	C21orf33	chromosome 21 open reading frame 33	8209	ENSG00000160221
cellular component	cytoplasmic part	GO:0044444
C=6728;O=37;E=16.54;R=2.24;rawP=3.36e-11;adjP=1.21e-09
P10253	NA	GAA	glucosidase, alpha; acid	2548	ENSG00000171298
Q13724	NA	MOGS	mannosyl-oligosaccharide glucosidase	7841	ENSG00000115275
P04179	NA	SOD2	superoxide dismutase 2, mitochondrial	6648	ENSG00000112096
P61769	NA	B2M	beta-2-microglobulin	567	ENSG00000166710
P48735	NA	IDH2	isocitrate dehydrogenase 2 (NADP+), mitochondrial	3418	ENSG00000182054
P49588	NA	AARS	alanyl-tRNA synthetase	16	ENSG00000090861
Q86UP2	NA	KTN1	kinectin 1 (kinesin receptor)	3895	ENSG00000126777
P02545	NA	LMNA	lamin A/C	4000	ENSG00000160789
P02786	NA	TFRC	transferrin receptor (p90, CD71)	7037	ENSG00000072274
P43490	NA	NAMPT	nicotinamide phosphoribosyltransferase	10135	ENSG00000105835
O14773	NA	TPP1	tripeptidyl peptidase I	1200	ENSG00000166340
Q9Y2Q3	NA	GSTK1	glutathione S-transferase kappa 1	373156	ENSG00000197448
P13639	NA	EEF2	eukaryotic translation elongation factor 2	1938	ENSG00000167658
Q16555	NA	DPYSL2	dihydropyrimidinase-like 2	1808	ENSG00000092964
P22570	NA	FDXR	ferredoxin reductase	2232	ENSG00000161513
O75521	NA	ECI2	enoyl-CoA delta isomerase 2	10455	ENSG00000198721
P49419	NA	ALDH7A1	aldehyde dehydrogenase 7 family, member A1	501	ENSG00000164904
Q04837	NA	SSBP1	single-stranded DNA binding protein 1, mitochondrial	6742	ENSG00000106028
P21980	NA	TGM2	transglutaminase 2 (C polypeptide, protein-glutamine-gamma-glutamyltransferase)	7052	ENSG00000198959
Q16822	NA	PCK2	phosphoenolpyruvate carboxykinase 2 (mitochondrial)	5106	ENSG00000100889
Q9Y3E0	NA	GOLT1B	golgi transport 1B	51026	ENSG00000111711
P51648	NA	ALDH3A2	aldehyde dehydrogenase 3 family, member A2	224	ENSG00000072210
P02792	NA	FTL	ferritin, light polypeptide	2512	ENSG00000087086
Q7Z2K6	NA	ERMP1	endoplasmic reticulum metallopeptidase 1	79956	ENSG00000099219
P26447	NA	S100A4	S100 calcium binding protein A4	6275	ENSG00000196154
Q8NFV4	NA	ABHD11	abhydrolase domain containing 11	83451	ENSG00000106077
P51659	NA	HSD17B4	hydroxysteroid (17-beta) dehydrogenase 4	3295	ENSG00000133835
P21796	NA	VDAC1	voltage-dependent anion channel 1	7416	ENSG00000213585
P32322	NA	PYCR1	pyrroline-5-carboxylate reductase 1	5831	ENSG00000183010
P17987	NA	TCP1	t-complex 1	6950	ENSG00000120438
P51688	NA	SGSH	N-sulfoglucosamine sulfohydrolase	6448	ENSG00000181523
P05556	NA	ITGB1	integrin, beta 1 (fibronectin receptor, beta polypeptide, antigen CD29 includes MDF2, MSK12)	3688	ENSG00000150093
P17096	NA	HMGA1	high mobility group AT-hook 1	3159	ENSG00000137309
P49748	NA	ACADVL	acyl-CoA dehydrogenase, very long chain	37	ENSG00000072778
P00352	NA	ALDH1A1	aldehyde dehydrogenase 1 family, member A1	216	ENSG00000165092
P31937	NA	HIBADH	3-hydroxyisobutyrate dehydrogenase	11112	ENSG00000106049
P30042	NA	C21orf33	chromosome 21 open reading frame 33	8209	ENSG00000160221
cellular component	mitochondrial matrix	GO:0005759
C=278;O=10;E=0.68;R=14.64;rawP=9.99e-10;adjP=2.40e-08
P22570	NA	FDXR	ferredoxin reductase	2232	ENSG00000161513
P04179	NA	SOD2	superoxide dismutase 2, mitochondrial	6648	ENSG00000112096
P48735	NA	IDH2	isocitrate dehydrogenase 2 (NADP+), mitochondrial	3418	ENSG00000182054
P49419	NA	ALDH7A1	aldehyde dehydrogenase 7 family, member A1	501	ENSG00000164904
Q04837	NA	SSBP1	single-stranded DNA binding protein 1, mitochondrial	6742	ENSG00000106028
Q16822	NA	PCK2	phosphoenolpyruvate carboxykinase 2 (mitochondrial)	5106	ENSG00000100889
P21796	NA	VDAC1	voltage-dependent anion channel 1	7416	ENSG00000213585
P49748	NA	ACADVL	acyl-CoA dehydrogenase, very long chain	37	ENSG00000072778
P31937	NA	HIBADH	3-hydroxyisobutyrate dehydrogenase	11112	ENSG00000106049
P32322	NA	PYCR1	pyrroline-5-carboxylate reductase 1	5831	ENSG00000183010
cellular component	mitochondrion	GO:0005739
C=1515;O=18;E=3.72;R=4.83;rawP=4.23e-09;adjP=7.61e-08
P04179	NA	SOD2	superoxide dismutase 2, mitochondrial	6648	ENSG00000112096
Q8NFV4	NA	ABHD11	abhydrolase domain containing 11	83451	ENSG00000106077
P48735	NA	IDH2	isocitrate dehydrogenase 2 (NADP+), mitochondrial	3418	ENSG00000182054
P21796	NA	VDAC1	voltage-dependent anion channel 1	7416	ENSG00000213585
P02786	NA	TFRC	transferrin receptor (p90, CD71)	7037	ENSG00000072274
P32322	NA	PYCR1	pyrroline-5-carboxylate reductase 1	5831	ENSG00000183010
O14773	NA	TPP1	tripeptidyl peptidase I	1200	ENSG00000166340
Q9Y2Q3	NA	GSTK1	glutathione S-transferase kappa 1	373156	ENSG00000197448
Q16555	NA	DPYSL2	dihydropyrimidinase-like 2	1808	ENSG00000092964
P22570	NA	FDXR	ferredoxin reductase	2232	ENSG00000161513
O75521	NA	ECI2	enoyl-CoA delta isomerase 2	10455	ENSG00000198721
P49419	NA	ALDH7A1	aldehyde dehydrogenase 7 family, member A1	501	ENSG00000164904
P21980	NA	TGM2	transglutaminase 2 (C polypeptide, protein-glutamine-gamma-glutamyltransferase)	7052	ENSG00000198959
Q04837	NA	SSBP1	single-stranded DNA binding protein 1, mitochondrial	6742	ENSG00000106028
Q16822	NA	PCK2	phosphoenolpyruvate carboxykinase 2 (mitochondrial)	5106	ENSG00000100889
P49748	NA	ACADVL	acyl-CoA dehydrogenase, very long chain	37	ENSG00000072778
P31937	NA	HIBADH	3-hydroxyisobutyrate dehydrogenase	11112	ENSG00000106049
P30042	NA	C21orf33	chromosome 21 open reading frame 33	8209	ENSG00000160221
cellular component	mitochondrial part	GO:0044429
C=740;O=11;E=1.82;R=6.05;rawP=1.13e-06;adjP=1.63e-05
Q9Y2Q3	NA	GSTK1	glutathione S-transferase kappa 1	373156	ENSG00000197448
P22570	NA	FDXR	ferredoxin reductase	2232	ENSG00000161513
P04179	NA	SOD2	superoxide dismutase 2, mitochondrial	6648	ENSG00000112096
P48735	NA	IDH2	isocitrate dehydrogenase 2 (NADP+), mitochondrial	3418	ENSG00000182054
P49419	NA	ALDH7A1	aldehyde dehydrogenase 7 family, member A1	501	ENSG00000164904
Q04837	NA	SSBP1	single-stranded DNA binding protein 1, mitochondrial	6742	ENSG00000106028
Q16822	NA	PCK2	phosphoenolpyruvate carboxykinase 2 (mitochondrial)	5106	ENSG00000100889
P21796	NA	VDAC1	voltage-dependent anion channel 1	7416	ENSG00000213585
P49748	NA	ACADVL	acyl-CoA dehydrogenase, very long chain	37	ENSG00000072778
P31937	NA	HIBADH	3-hydroxyisobutyrate dehydrogenase	11112	ENSG00000106049
P32322	NA	PYCR1	pyrroline-5-carboxylate reductase 1	5831	ENSG00000183010
cellular component	mitochondrial nucleoid	GO:0042645
C=37;O=4;E=0.09;R=43.99;rawP=1.96e-06;adjP=2.02e-05
Q04837	NA	SSBP1	single-stranded DNA binding protein 1, mitochondrial	6742	ENSG00000106028
P21796	NA	VDAC1	voltage-dependent anion channel 1	7416	ENSG00000213585
P49748	NA	ACADVL	acyl-CoA dehydrogenase, very long chain	37	ENSG00000072778
P04179	NA	SOD2	superoxide dismutase 2, mitochondrial	6648	ENSG00000112096
cellular component	intracellular part	GO:0044424
C=12096;O=41;E=29.73;R=1.38;rawP=1.85e-06;adjP=2.02e-05
P10253	NA	GAA	glucosidase, alpha; acid	2548	ENSG00000171298
P55060	NA	CSE1L	CSE1 chromosome segregation 1-like (yeast)	1434	ENSG00000124207
Q13724	NA	MOGS	mannosyl-oligosaccharide glucosidase	7841	ENSG00000115275
P04179	NA	SOD2	superoxide dismutase 2, mitochondrial	6648	ENSG00000112096
P61769	NA	B2M	beta-2-microglobulin	567	ENSG00000166710
P48735	NA	IDH2	isocitrate dehydrogenase 2 (NADP+), mitochondrial	3418	ENSG00000182054
P49588	NA	AARS	alanyl-tRNA synthetase	16	ENSG00000090861
Q86UP2	NA	KTN1	kinectin 1 (kinesin receptor)	3895	ENSG00000126777
P02786	NA	TFRC	transferrin receptor (p90, CD71)	7037	ENSG00000072274
P02545	NA	LMNA	lamin A/C	4000	ENSG00000160789
P43490	NA	NAMPT	nicotinamide phosphoribosyltransferase	10135	ENSG00000105835
P17655	NA	CAPN2	calpain 2, (m/II) large subunit	824	ENSG00000162909
O14773	NA	TPP1	tripeptidyl peptidase I	1200	ENSG00000166340
Q9Y2Q3	NA	GSTK1	glutathione S-transferase kappa 1	373156	ENSG00000197448
P13639	NA	EEF2	eukaryotic translation elongation factor 2	1938	ENSG00000167658
Q16555	NA	DPYSL2	dihydropyrimidinase-like 2	1808	ENSG00000092964
P22570	NA	FDXR	ferredoxin reductase	2232	ENSG00000161513
O75521	NA	ECI2	enoyl-CoA delta isomerase 2	10455	ENSG00000198721
P49419	NA	ALDH7A1	aldehyde dehydrogenase 7 family, member A1	501	ENSG00000164904
Q04837	NA	SSBP1	single-stranded DNA binding protein 1, mitochondrial	6742	ENSG00000106028
P21980	NA	TGM2	transglutaminase 2 (C polypeptide, protein-glutamine-gamma-glutamyltransferase)	7052	ENSG00000198959
Q16822	NA	PCK2	phosphoenolpyruvate carboxykinase 2 (mitochondrial)	5106	ENSG00000100889
Q9Y3E0	NA	GOLT1B	golgi transport 1B	51026	ENSG00000111711
P51648	NA	ALDH3A2	aldehyde dehydrogenase 3 family, member A2	224	ENSG00000072210
P21589	NA	NT5E	5'-nucleotidase, ecto (CD73)	4907	ENSG00000135318
P02792	NA	FTL	ferritin, light polypeptide	2512	ENSG00000087086
Q7Z2K6	NA	ERMP1	endoplasmic reticulum metallopeptidase 1	79956	ENSG00000099219
P26447	NA	S100A4	S100 calcium binding protein A4	6275	ENSG00000196154
Q8NFV4	NA	ABHD11	abhydrolase domain containing 11	83451	ENSG00000106077
P51659	NA	HSD17B4	hydroxysteroid (17-beta) dehydrogenase 4	3295	ENSG00000133835
P21796	NA	VDAC1	voltage-dependent anion channel 1	7416	ENSG00000213585
P32322	NA	PYCR1	pyrroline-5-carboxylate reductase 1	5831	ENSG00000183010
P51688	NA	SGSH	N-sulfoglucosamine sulfohydrolase	6448	ENSG00000181523
P17987	NA	TCP1	t-complex 1	6950	ENSG00000120438
P05556	NA	ITGB1	integrin, beta 1 (fibronectin receptor, beta polypeptide, antigen CD29 includes MDF2, MSK12)	3688	ENSG00000150093
P17096	NA	HMGA1	high mobility group AT-hook 1	3159	ENSG00000137309
P49748	NA	ACADVL	acyl-CoA dehydrogenase, very long chain	37	ENSG00000072778
O14979	NA	HNRPDL	heterogeneous nuclear ribonucleoprotein D-like	9987	ENSG00000152795
P00352	NA	ALDH1A1	aldehyde dehydrogenase 1 family, member A1	216	ENSG00000165092
P31937	NA	HIBADH	3-hydroxyisobutyrate dehydrogenase	11112	ENSG00000106049
P30042	NA	C21orf33	chromosome 21 open reading frame 33	8209	ENSG00000160221
cellular component	nucleoid (mitochondrial)	GO:0009295
C=40;O=4;E=0.10;R=40.69;rawP=2.69e-06;adjP=2.42e-05
Q04837	NA	SSBP1	single-stranded DNA binding protein 1, mitochondrial	6742	ENSG00000106028
P21796	NA	VDAC1	voltage-dependent anion channel 1	7416	ENSG00000213585
P49748	NA	ACADVL	acyl-CoA dehydrogenase, very long chain	37	ENSG00000072778
P04179	NA	SOD2	superoxide dismutase 2, mitochondrial	6648	ENSG00000112096
cellular component	intracellular	GO:0005622
C=12412;O=41;E=30.51;R=1.34;rawP=5.35e-06;adjP=4.28e-05
P10253	NA	GAA	glucosidase, alpha; acid	2548	ENSG00000171298
P55060	NA	CSE1L	CSE1 chromosome segregation 1-like (yeast)	1434	ENSG00000124207
Q13724	NA	MOGS	mannosyl-oligosaccharide glucosidase	7841	ENSG00000115275
P04179	NA	SOD2	superoxide dismutase 2, mitochondrial	6648	ENSG00000112096
P61769	NA	B2M	beta-2-microglobulin	567	ENSG00000166710
P48735	NA	IDH2	isocitrate dehydrogenase 2 (NADP+), mitochondrial	3418	ENSG00000182054
P49588	NA	AARS	alanyl-tRNA synthetase	16	ENSG00000090861
Q86UP2	NA	KTN1	kinectin 1 (kinesin receptor)	3895	ENSG00000126777
P02786	NA	TFRC	transferrin receptor (p90, CD71)	7037	ENSG00000072274
P02545	NA	LMNA	lamin A/C	4000	ENSG00000160789
P43490	NA	NAMPT	nicotinamide phosphoribosyltransferase	10135	ENSG00000105835
P17655	NA	CAPN2	calpain 2, (m/II) large subunit	824	ENSG00000162909
O14773	NA	TPP1	tripeptidyl peptidase I	1200	ENSG00000166340
Q9Y2Q3	NA	GSTK1	glutathione S-transferase kappa 1	373156	ENSG00000197448
P13639	NA	EEF2	eukaryotic translation elongation factor 2	1938	ENSG00000167658
Q16555	NA	DPYSL2	dihydropyrimidinase-like 2	1808	ENSG00000092964
P22570	NA	FDXR	ferredoxin reductase	2232	ENSG00000161513
O75521	NA	ECI2	enoyl-CoA delta isomerase 2	10455	ENSG00000198721
P49419	NA	ALDH7A1	aldehyde dehydrogenase 7 family, member A1	501	ENSG00000164904
Q04837	NA	SSBP1	single-stranded DNA binding protein 1, mitochondrial	6742	ENSG00000106028
P21980	NA	TGM2	transglutaminase 2 (C polypeptide, protein-glutamine-gamma-glutamyltransferase)	7052	ENSG00000198959
Q16822	NA	PCK2	phosphoenolpyruvate carboxykinase 2 (mitochondrial)	5106	ENSG00000100889
Q9Y3E0	NA	GOLT1B	golgi transport 1B	51026	ENSG00000111711
P51648	NA	ALDH3A2	aldehyde dehydrogenase 3 family, member A2	224	ENSG00000072210
P21589	NA	NT5E	5'-nucleotidase, ecto (CD73)	4907	ENSG00000135318
P02792	NA	FTL	ferritin, light polypeptide	2512	ENSG00000087086
Q7Z2K6	NA	ERMP1	endoplasmic reticulum metallopeptidase 1	79956	ENSG00000099219
P26447	NA	S100A4	S100 calcium binding protein A4	6275	ENSG00000196154
Q8NFV4	NA	ABHD11	abhydrolase domain containing 11	83451	ENSG00000106077
P51659	NA	HSD17B4	hydroxysteroid (17-beta) dehydrogenase 4	3295	ENSG00000133835
P21796	NA	VDAC1	voltage-dependent anion channel 1	7416	ENSG00000213585
P32322	NA	PYCR1	pyrroline-5-carboxylate reductase 1	5831	ENSG00000183010
P51688	NA	SGSH	N-sulfoglucosamine sulfohydrolase	6448	ENSG00000181523
P17987	NA	TCP1	t-complex 1	6950	ENSG00000120438
P05556	NA	ITGB1	integrin, beta 1 (fibronectin receptor, beta polypeptide, antigen CD29 includes MDF2, MSK12)	3688	ENSG00000150093
P17096	NA	HMGA1	high mobility group AT-hook 1	3159	ENSG00000137309
P49748	NA	ACADVL	acyl-CoA dehydrogenase, very long chain	37	ENSG00000072778
O14979	NA	HNRPDL	heterogeneous nuclear ribonucleoprotein D-like	9987	ENSG00000152795
P00352	NA	ALDH1A1	aldehyde dehydrogenase 1 family, member A1	216	ENSG00000165092
P31937	NA	HIBADH	3-hydroxyisobutyrate dehydrogenase	11112	ENSG00000106049
P30042	NA	C21orf33	chromosome 21 open reading frame 33	8209	ENSG00000160221
cellular component	intracellular membrane-bounded organelle	GO:0043231
C=9484;O=35;E=23.31;R=1.50;rawP=9.41e-05;adjP=0.0006
P10253	NA	GAA	glucosidase, alpha; acid	2548	ENSG00000171298
P55060	NA	CSE1L	CSE1 chromosome segregation 1-like (yeast)	1434	ENSG00000124207
Q13724	NA	MOGS	mannosyl-oligosaccharide glucosidase	7841	ENSG00000115275
P04179	NA	SOD2	superoxide dismutase 2, mitochondrial	6648	ENSG00000112096
P61769	NA	B2M	beta-2-microglobulin	567	ENSG00000166710
P48735	NA	IDH2	isocitrate dehydrogenase 2 (NADP+), mitochondrial	3418	ENSG00000182054
Q86UP2	NA	KTN1	kinectin 1 (kinesin receptor)	3895	ENSG00000126777
P02545	NA	LMNA	lamin A/C	4000	ENSG00000160789
P02786	NA	TFRC	transferrin receptor (p90, CD71)	7037	ENSG00000072274
P17655	NA	CAPN2	calpain 2, (m/II) large subunit	824	ENSG00000162909
O14773	NA	TPP1	tripeptidyl peptidase I	1200	ENSG00000166340
Q9Y2Q3	NA	GSTK1	glutathione S-transferase kappa 1	373156	ENSG00000197448
Q16555	NA	DPYSL2	dihydropyrimidinase-like 2	1808	ENSG00000092964
P22570	NA	FDXR	ferredoxin reductase	2232	ENSG00000161513
O75521	NA	ECI2	enoyl-CoA delta isomerase 2	10455	ENSG00000198721
P49419	NA	ALDH7A1	aldehyde dehydrogenase 7 family, member A1	501	ENSG00000164904
Q04837	NA	SSBP1	single-stranded DNA binding protein 1, mitochondrial	6742	ENSG00000106028
P21980	NA	TGM2	transglutaminase 2 (C polypeptide, protein-glutamine-gamma-glutamyltransferase)	7052	ENSG00000198959
Q16822	NA	PCK2	phosphoenolpyruvate carboxykinase 2 (mitochondrial)	5106	ENSG00000100889
Q9Y3E0	NA	GOLT1B	golgi transport 1B	51026	ENSG00000111711
P51648	NA	ALDH3A2	aldehyde dehydrogenase 3 family, member A2	224	ENSG00000072210
Q7Z2K6	NA	ERMP1	endoplasmic reticulum metallopeptidase 1	79956	ENSG00000099219
P26447	NA	S100A4	S100 calcium binding protein A4	6275	ENSG00000196154
Q8NFV4	NA	ABHD11	abhydrolase domain containing 11	83451	ENSG00000106077
P51659	NA	HSD17B4	hydroxysteroid (17-beta) dehydrogenase 4	3295	ENSG00000133835
P21796	NA	VDAC1	voltage-dependent anion channel 1	7416	ENSG00000213585
P32322	NA	PYCR1	pyrroline-5-carboxylate reductase 1	5831	ENSG00000183010
P17987	NA	TCP1	t-complex 1	6950	ENSG00000120438
P51688	NA	SGSH	N-sulfoglucosamine sulfohydrolase	6448	ENSG00000181523
P05556	NA	ITGB1	integrin, beta 1 (fibronectin receptor, beta polypeptide, antigen CD29 includes MDF2, MSK12)	3688	ENSG00000150093
P17096	NA	HMGA1	high mobility group AT-hook 1	3159	ENSG00000137309
P49748	NA	ACADVL	acyl-CoA dehydrogenase, very long chain	37	ENSG00000072778
O14979	NA	HNRPDL	heterogeneous nuclear ribonucleoprotein D-like	9987	ENSG00000152795
P31937	NA	HIBADH	3-hydroxyisobutyrate dehydrogenase	11112	ENSG00000106049
P30042	NA	C21orf33	chromosome 21 open reading frame 33	8209	ENSG00000160221
cellular component	membrane-bounded organelle	GO:0043227
C=9495;O=35;E=23.34;R=1.50;rawP=9.72e-05;adjP=0.0006
P10253	NA	GAA	glucosidase, alpha; acid	2548	ENSG00000171298
P55060	NA	CSE1L	CSE1 chromosome segregation 1-like (yeast)	1434	ENSG00000124207
Q13724	NA	MOGS	mannosyl-oligosaccharide glucosidase	7841	ENSG00000115275
P04179	NA	SOD2	superoxide dismutase 2, mitochondrial	6648	ENSG00000112096
P61769	NA	B2M	beta-2-microglobulin	567	ENSG00000166710
P48735	NA	IDH2	isocitrate dehydrogenase 2 (NADP+), mitochondrial	3418	ENSG00000182054
Q86UP2	NA	KTN1	kinectin 1 (kinesin receptor)	3895	ENSG00000126777
P02545	NA	LMNA	lamin A/C	4000	ENSG00000160789
P02786	NA	TFRC	transferrin receptor (p90, CD71)	7037	ENSG00000072274
P17655	NA	CAPN2	calpain 2, (m/II) large subunit	824	ENSG00000162909
O14773	NA	TPP1	tripeptidyl peptidase I	1200	ENSG00000166340
Q9Y2Q3	NA	GSTK1	glutathione S-transferase kappa 1	373156	ENSG00000197448
Q16555	NA	DPYSL2	dihydropyrimidinase-like 2	1808	ENSG00000092964
P22570	NA	FDXR	ferredoxin reductase	2232	ENSG00000161513
O75521	NA	ECI2	enoyl-CoA delta isomerase 2	10455	ENSG00000198721
P49419	NA	ALDH7A1	aldehyde dehydrogenase 7 family, member A1	501	ENSG00000164904
Q04837	NA	SSBP1	single-stranded DNA binding protein 1, mitochondrial	6742	ENSG00000106028
P21980	NA	TGM2	transglutaminase 2 (C polypeptide, protein-glutamine-gamma-glutamyltransferase)	7052	ENSG00000198959
Q16822	NA	PCK2	phosphoenolpyruvate carboxykinase 2 (mitochondrial)	5106	ENSG00000100889
Q9Y3E0	NA	GOLT1B	golgi transport 1B	51026	ENSG00000111711
P51648	NA	ALDH3A2	aldehyde dehydrogenase 3 family, member A2	224	ENSG00000072210
Q7Z2K6	NA	ERMP1	endoplasmic reticulum metallopeptidase 1	79956	ENSG00000099219
P26447	NA	S100A4	S100 calcium binding protein A4	6275	ENSG00000196154
Q8NFV4	NA	ABHD11	abhydrolase domain containing 11	83451	ENSG00000106077
P51659	NA	HSD17B4	hydroxysteroid (17-beta) dehydrogenase 4	3295	ENSG00000133835
P21796	NA	VDAC1	voltage-dependent anion channel 1	7416	ENSG00000213585
P32322	NA	PYCR1	pyrroline-5-carboxylate reductase 1	5831	ENSG00000183010
P17987	NA	TCP1	t-complex 1	6950	ENSG00000120438
P51688	NA	SGSH	N-sulfoglucosamine sulfohydrolase	6448	ENSG00000181523
P05556	NA	ITGB1	integrin, beta 1 (fibronectin receptor, beta polypeptide, antigen CD29 includes MDF2, MSK12)	3688	ENSG00000150093
P17096	NA	HMGA1	high mobility group AT-hook 1	3159	ENSG00000137309
P49748	NA	ACADVL	acyl-CoA dehydrogenase, very long chain	37	ENSG00000072778
O14979	NA	HNRPDL	heterogeneous nuclear ribonucleoprotein D-like	9987	ENSG00000152795
P31937	NA	HIBADH	3-hydroxyisobutyrate dehydrogenase	11112	ENSG00000106049
P30042	NA	C21orf33	chromosome 21 open reading frame 33	8209	ENSG00000160221
