## Supplementary material for "PGRMC1 phosphorylation and cell plasticity 1: glycolysis, mitochondria, tumor growth": File S7: 5_WT-v-TM_KEGG.xlsx

### Sheet: Sheet1
User data and parameters: User data: 5_WT-v-TM.txt, Organism: hsapiens, Id Type: uniprot_swissprot_accession, Ref Set: entrezgene_protein-coding, Significance Level: .001, Statistics Test: Hypergeometric, MTC: BH, Minimum: 3
The results for the enriched KEGG pathways are listed in this table. For each pathway, the first row lists its KEGG pathway
name, and corresponding KEGG ID. The second row lists
number of reference genes in the category (C), number of genes in the gene set and also in the category (O), expected number in the
category (E), Ratio of enrichment (R), p value from hypergeometric test (rawP), and p value adjusted by the multiple test adjustment (adjP).
Finally, genes in the pathway are listed. For each gene, the table lists the user uploaded ID and value (optional), Entrez ID,
Ensembl Gene Stable ID, Gene symbol, and description.
KEGG pathway	Metabolic pathways	1100
C=1130;O=13;E=2.28;R=5.69;rawP=1.90e-07;adjP=1.71e-06
P10253	NA	GAA	glucosidase, alpha; acid	2548	ENSG00000171298
P51688	NA	SGSH	N-sulfoglucosamine sulfohydrolase	6448	ENSG00000181523
Q13724	NA	MOGS	mannosyl-oligosaccharide glucosidase	7841	ENSG00000115275
P48735	NA	IDH2	isocitrate dehydrogenase 2 (NADP+), mitochondrial	3418	ENSG00000182054
P49419	NA	ALDH7A1	aldehyde dehydrogenase 7 family, member A1	501	ENSG00000164904
P51659	NA	HSD17B4	hydroxysteroid (17-beta) dehydrogenase 4	3295	ENSG00000133835
Q16822	NA	PCK2	phosphoenolpyruvate carboxykinase 2 (mitochondrial)	5106	ENSG00000100889
P00352	NA	ALDH1A1	aldehyde dehydrogenase 1 family, member A1	216	ENSG00000165092
P49748	NA	ACADVL	acyl-CoA dehydrogenase, very long chain	37	ENSG00000072778
P51648	NA	ALDH3A2	aldehyde dehydrogenase 3 family, member A2	224	ENSG00000072210
P21589	NA	NT5E	5'-nucleotidase, ecto (CD73)	4907	ENSG00000135318
P31937	NA	HIBADH	3-hydroxyisobutyrate dehydrogenase	11112	ENSG00000106049
P32322	NA	PYCR1	pyrroline-5-carboxylate reductase 1	5831	ENSG00000183010
KEGG pathway	Peroxisome	4146
C=79;O=5;E=0.16;R=31.31;rawP=5.29e-07;adjP=2.38e-06
O75521	NA	ECI2	enoyl-CoA delta isomerase 2	10455	ENSG00000198721
Q9Y2Q3	NA	GSTK1	glutathione S-transferase kappa 1	373156	ENSG00000197448
P48735	NA	IDH2	isocitrate dehydrogenase 2 (NADP+), mitochondrial	3418	ENSG00000182054
P51659	NA	HSD17B4	hydroxysteroid (17-beta) dehydrogenase 4	3295	ENSG00000133835
P04179	NA	SOD2	superoxide dismutase 2, mitochondrial	6648	ENSG00000112096
KEGG pathway	Fatty acid metabolism	71
C=43;O=4;E=0.09;R=46.02;rawP=1.67e-06;adjP=5.01e-06
O75521	NA	ECI2	enoyl-CoA delta isomerase 2	10455	ENSG00000198721
P49419	NA	ALDH7A1	aldehyde dehydrogenase 7 family, member A1	501	ENSG00000164904
P49748	NA	ACADVL	acyl-CoA dehydrogenase, very long chain	37	ENSG00000072778
P51648	NA	ALDH3A2	aldehyde dehydrogenase 3 family, member A2	224	ENSG00000072210
KEGG pathway	Pyruvate metabolism	620
C=40;O=3;E=0.08;R=37.10;rawP=7.19e-05;adjP=0.0002
P49419	NA	ALDH7A1	aldehyde dehydrogenase 7 family, member A1	501	ENSG00000164904
Q16822	NA	PCK2	phosphoenolpyruvate carboxykinase 2 (mitochondrial)	5106	ENSG00000100889
P51648	NA	ALDH3A2	aldehyde dehydrogenase 3 family, member A2	224	ENSG00000072210
KEGG pathway	Valine, leucine and isoleucine degradation	280
C=44;O=3;E=0.09;R=33.73;rawP=9.58e-05;adjP=0.0002
P49419	NA	ALDH7A1	aldehyde dehydrogenase 7 family, member A1	501	ENSG00000164904
P51648	NA	ALDH3A2	aldehyde dehydrogenase 3 family, member A2	224	ENSG00000072210
P31937	NA	HIBADH	3-hydroxyisobutyrate dehydrogenase	11112	ENSG00000106049
KEGG pathway	Arginine and proline metabolism	330
C=54;O=3;E=0.11;R=27.48;rawP=0.0002;adjP=0.0003
P49419	NA	ALDH7A1	aldehyde dehydrogenase 7 family, member A1	501	ENSG00000164904
P51648	NA	ALDH3A2	aldehyde dehydrogenase 3 family, member A2	224	ENSG00000072210
P32322	NA	PYCR1	pyrroline-5-carboxylate reductase 1	5831	ENSG00000183010
KEGG pathway	Glycolysis / Gluconeogenesis	10
C=65;O=3;E=0.13;R=22.83;rawP=0.0003;adjP=0.0004
P49419	NA	ALDH7A1	aldehyde dehydrogenase 7 family, member A1	501	ENSG00000164904
Q16822	NA	PCK2	phosphoenolpyruvate carboxykinase 2 (mitochondrial)	5106	ENSG00000100889
P51648	NA	ALDH3A2	aldehyde dehydrogenase 3 family, member A2	224	ENSG00000072210
