## Supplementary material for "PGRMC1 phosphorylation and cell plasticity 1: glycolysis, mitochondria, tumor growth": File S7: 5b_WT-v-TM_red_PC.xlsx

### Sheet: Sheet1
User data and parameters: User data: 5b_WT-v-TM_red.txt, Organism: hsapiens, Id Type: uniprot_swissprot_accession, Ref Set: entrezgene_protein-coding, Significance Level: .001, Statistics Test: Hypergeometric, MTC: BH, Minimum: 3
The results for each enriched gene sets are listed in this table. For each pathway, the first row lists its gene set
name, and corresponding Gene Set ID. The second row lists
number of reference genes in the category (C), number of genes in the gene set and also in the category (O), expected number in the
category (E), Ratio of enrichment (R), p value from hypergeometric test (rawP), and p value adjusted by the multiple test adjustment (adjP).
Finally, genes in the pathway are listed. For each gene, the table lists the user uploaded ID and value (optional), Entrez ID,
Ensembl Gene Stable ID, Gene symbol, and description.
Pathway Commons pathway	Unfolded Protein Response	DB_ID:409
C=63;O=3;E=0.10;R=31.16;rawP=0.0001;adjP=0.0001
O14773	NA	TPP1	tripeptidyl peptidase I	1200	ENSG00000166340
P49748	NA	ACADVL	acyl-CoA dehydrogenase, very long chain	37	ENSG00000072778
P02545	NA	LMNA	lamin A/C	4000	ENSG00000160789
Pathway Commons pathway	Arf6 downstream pathway	DB_ID:1585
C=1288;O=9;E=1.97;R=4.57;rawP=9.19e-05;adjP=0.0001
P17655	NA	CAPN2	calpain 2, (m/II) large subunit	824	ENSG00000162909
P22570	NA	FDXR	ferredoxin reductase	2232	ENSG00000161513
P05556	NA	ITGB1	integrin, beta 1 (fibronectin receptor, beta polypeptide, antigen CD29 includes MDF2, MSK12)	3688	ENSG00000150093
P55060	NA	CSE1L	CSE1 chromosome segregation 1-like (yeast)	1434	ENSG00000124207
P04179	NA	SOD2	superoxide dismutase 2, mitochondrial	6648	ENSG00000112096
P61769	NA	B2M	beta-2-microglobulin	567	ENSG00000166710
P17096	NA	HMGA1	high mobility group AT-hook 1	3159	ENSG00000137309
Q16822	NA	PCK2	phosphoenolpyruvate carboxykinase 2 (mitochondrial)	5106	ENSG00000100889
P21589	NA	NT5E	5'-nucleotidase, ecto (CD73)	4907	ENSG00000135318
Pathway Commons pathway	Activation of Chaperones by IRE1alpha	DB_ID:411
C=45;O=3;E=0.07;R=43.62;rawP=4.39e-05;adjP=0.0001
O14773	NA	TPP1	tripeptidyl peptidase I	1200	ENSG00000166340
P49748	NA	ACADVL	acyl-CoA dehydrogenase, very long chain	37	ENSG00000072778
P02545	NA	LMNA	lamin A/C	4000	ENSG00000160789
Pathway Commons pathway	Beta1 integrin cell surface interactions	DB_ID:1517
C=1351;O=9;E=2.06;R=4.36;rawP=0.0001;adjP=0.0001
P17655	NA	CAPN2	calpain 2, (m/II) large subunit	824	ENSG00000162909
P22570	NA	FDXR	ferredoxin reductase	2232	ENSG00000161513
P05556	NA	ITGB1	integrin, beta 1 (fibronectin receptor, beta polypeptide, antigen CD29 includes MDF2, MSK12)	3688	ENSG00000150093
P55060	NA	CSE1L	CSE1 chromosome segregation 1-like (yeast)	1434	ENSG00000124207
P04179	NA	SOD2	superoxide dismutase 2, mitochondrial	6648	ENSG00000112096
P61769	NA	B2M	beta-2-microglobulin	567	ENSG00000166710
P17096	NA	HMGA1	high mobility group AT-hook 1	3159	ENSG00000137309
Q16822	NA	PCK2	phosphoenolpyruvate carboxykinase 2 (mitochondrial)	5106	ENSG00000100889
P21589	NA	NT5E	5'-nucleotidase, ecto (CD73)	4907	ENSG00000135318
Pathway Commons pathway	TRAIL signaling pathway	DB_ID:1480
C=1328;O=10;E=2.03;R=4.93;rawP=1.74e-05;adjP=0.0001
P17655	NA	CAPN2	calpain 2, (m/II) large subunit	824	ENSG00000162909
P22570	NA	FDXR	ferredoxin reductase	2232	ENSG00000161513
P05556	NA	ITGB1	integrin, beta 1 (fibronectin receptor, beta polypeptide, antigen CD29 includes MDF2, MSK12)	3688	ENSG00000150093
P55060	NA	CSE1L	CSE1 chromosome segregation 1-like (yeast)	1434	ENSG00000124207
P04179	NA	SOD2	superoxide dismutase 2, mitochondrial	6648	ENSG00000112096
P61769	NA	B2M	beta-2-microglobulin	567	ENSG00000166710
P17096	NA	HMGA1	high mobility group AT-hook 1	3159	ENSG00000137309
Q16822	NA	PCK2	phosphoenolpyruvate carboxykinase 2 (mitochondrial)	5106	ENSG00000100889
P02545	NA	LMNA	lamin A/C	4000	ENSG00000160789
P21589	NA	NT5E	5'-nucleotidase, ecto (CD73)	4907	ENSG00000135318
Pathway Commons pathway	IL5-mediated signaling events	DB_ID:1627
C=1292;O=9;E=1.97;R=4.56;rawP=9.41e-05;adjP=0.0001
P17655	NA	CAPN2	calpain 2, (m/II) large subunit	824	ENSG00000162909
P22570	NA	FDXR	ferredoxin reductase	2232	ENSG00000161513
P05556	NA	ITGB1	integrin, beta 1 (fibronectin receptor, beta polypeptide, antigen CD29 includes MDF2, MSK12)	3688	ENSG00000150093
P55060	NA	CSE1L	CSE1 chromosome segregation 1-like (yeast)	1434	ENSG00000124207
P04179	NA	SOD2	superoxide dismutase 2, mitochondrial	6648	ENSG00000112096
P61769	NA	B2M	beta-2-microglobulin	567	ENSG00000166710
P17096	NA	HMGA1	high mobility group AT-hook 1	3159	ENSG00000137309
Q16822	NA	PCK2	phosphoenolpyruvate carboxykinase 2 (mitochondrial)	5106	ENSG00000100889
P21589	NA	NT5E	5'-nucleotidase, ecto (CD73)	4907	ENSG00000135318
Pathway Commons pathway	Signaling events mediated by focal adhesion kinase	DB_ID:1574
C=1288;O=9;E=1.97;R=4.57;rawP=9.19e-05;adjP=0.0001
P17655	NA	CAPN2	calpain 2, (m/II) large subunit	824	ENSG00000162909
P22570	NA	FDXR	ferredoxin reductase	2232	ENSG00000161513
P05556	NA	ITGB1	integrin, beta 1 (fibronectin receptor, beta polypeptide, antigen CD29 includes MDF2, MSK12)	3688	ENSG00000150093
P55060	NA	CSE1L	CSE1 chromosome segregation 1-like (yeast)	1434	ENSG00000124207
P04179	NA	SOD2	superoxide dismutase 2, mitochondrial	6648	ENSG00000112096
P61769	NA	B2M	beta-2-microglobulin	567	ENSG00000166710
P17096	NA	HMGA1	high mobility group AT-hook 1	3159	ENSG00000137309
Q16822	NA	PCK2	phosphoenolpyruvate carboxykinase 2 (mitochondrial)	5106	ENSG00000100889
P21589	NA	NT5E	5'-nucleotidase, ecto (CD73)	4907	ENSG00000135318
Pathway Commons pathway	PDGF receptor signaling network	DB_ID:1497
C=1293;O=9;E=1.98;R=4.55;rawP=9.47e-05;adjP=0.0001
P17655	NA	CAPN2	calpain 2, (m/II) large subunit	824	ENSG00000162909
P22570	NA	FDXR	ferredoxin reductase	2232	ENSG00000161513
P05556	NA	ITGB1	integrin, beta 1 (fibronectin receptor, beta polypeptide, antigen CD29 includes MDF2, MSK12)	3688	ENSG00000150093
P55060	NA	CSE1L	CSE1 chromosome segregation 1-like (yeast)	1434	ENSG00000124207
P04179	NA	SOD2	superoxide dismutase 2, mitochondrial	6648	ENSG00000112096
P61769	NA	B2M	beta-2-microglobulin	567	ENSG00000166710
P17096	NA	HMGA1	high mobility group AT-hook 1	3159	ENSG00000137309
Q16822	NA	PCK2	phosphoenolpyruvate carboxykinase 2 (mitochondrial)	5106	ENSG00000100889
P21589	NA	NT5E	5'-nucleotidase, ecto (CD73)	4907	ENSG00000135318
Pathway Commons pathway	Urokinase-type plasminogen activator (uPA) and uPAR-mediated signaling	DB_ID:1519
C=1288;O=9;E=1.97;R=4.57;rawP=9.19e-05;adjP=0.0001
P17655	NA	CAPN2	calpain 2, (m/II) large subunit	824	ENSG00000162909
P22570	NA	FDXR	ferredoxin reductase	2232	ENSG00000161513
P05556	NA	ITGB1	integrin, beta 1 (fibronectin receptor, beta polypeptide, antigen CD29 includes MDF2, MSK12)	3688	ENSG00000150093
P55060	NA	CSE1L	CSE1 chromosome segregation 1-like (yeast)	1434	ENSG00000124207
P04179	NA	SOD2	superoxide dismutase 2, mitochondrial	6648	ENSG00000112096
P61769	NA	B2M	beta-2-microglobulin	567	ENSG00000166710
P17096	NA	HMGA1	high mobility group AT-hook 1	3159	ENSG00000137309
Q16822	NA	PCK2	phosphoenolpyruvate carboxykinase 2 (mitochondrial)	5106	ENSG00000100889
P21589	NA	NT5E	5'-nucleotidase, ecto (CD73)	4907	ENSG00000135318
Pathway Commons pathway	IGF1 pathway	DB_ID:1482
C=1291;O=9;E=1.97;R=4.56;rawP=9.36e-05;adjP=0.0001
P17655	NA	CAPN2	calpain 2, (m/II) large subunit	824	ENSG00000162909
P22570	NA	FDXR	ferredoxin reductase	2232	ENSG00000161513
P05556	NA	ITGB1	integrin, beta 1 (fibronectin receptor, beta polypeptide, antigen CD29 includes MDF2, MSK12)	3688	ENSG00000150093
P55060	NA	CSE1L	CSE1 chromosome segregation 1-like (yeast)	1434	ENSG00000124207
P04179	NA	SOD2	superoxide dismutase 2, mitochondrial	6648	ENSG00000112096
P61769	NA	B2M	beta-2-microglobulin	567	ENSG00000166710
P17096	NA	HMGA1	high mobility group AT-hook 1	3159	ENSG00000137309
Q16822	NA	PCK2	phosphoenolpyruvate carboxykinase 2 (mitochondrial)	5106	ENSG00000100889
P21589	NA	NT5E	5'-nucleotidase, ecto (CD73)	4907	ENSG00000135318
Pathway Commons pathway	EGFR-dependent Endothelin signaling events	DB_ID:1603
C=1289;O=9;E=1.97;R=4.57;rawP=9.24e-05;adjP=0.0001
P17655	NA	CAPN2	calpain 2, (m/II) large subunit	824	ENSG00000162909
P22570	NA	FDXR	ferredoxin reductase	2232	ENSG00000161513
P05556	NA	ITGB1	integrin, beta 1 (fibronectin receptor, beta polypeptide, antigen CD29 includes MDF2, MSK12)	3688	ENSG00000150093
P55060	NA	CSE1L	CSE1 chromosome segregation 1-like (yeast)	1434	ENSG00000124207
P04179	NA	SOD2	superoxide dismutase 2, mitochondrial	6648	ENSG00000112096
P61769	NA	B2M	beta-2-microglobulin	567	ENSG00000166710
P17096	NA	HMGA1	high mobility group AT-hook 1	3159	ENSG00000137309
Q16822	NA	PCK2	phosphoenolpyruvate carboxykinase 2 (mitochondrial)	5106	ENSG00000100889
P21589	NA	NT5E	5'-nucleotidase, ecto (CD73)	4907	ENSG00000135318
Pathway Commons pathway	ErbB1 downstream signaling	DB_ID:1602
C=1288;O=9;E=1.97;R=4.57;rawP=9.19e-05;adjP=0.0001
P17655	NA	CAPN2	calpain 2, (m/II) large subunit	824	ENSG00000162909
P22570	NA	FDXR	ferredoxin reductase	2232	ENSG00000161513
P05556	NA	ITGB1	integrin, beta 1 (fibronectin receptor, beta polypeptide, antigen CD29 includes MDF2, MSK12)	3688	ENSG00000150093
P55060	NA	CSE1L	CSE1 chromosome segregation 1-like (yeast)	1434	ENSG00000124207
P04179	NA	SOD2	superoxide dismutase 2, mitochondrial	6648	ENSG00000112096
P61769	NA	B2M	beta-2-microglobulin	567	ENSG00000166710
P17096	NA	HMGA1	high mobility group AT-hook 1	3159	ENSG00000137309
Q16822	NA	PCK2	phosphoenolpyruvate carboxykinase 2 (mitochondrial)	5106	ENSG00000100889
P21589	NA	NT5E	5'-nucleotidase, ecto (CD73)	4907	ENSG00000135318
Pathway Commons pathway	Nectin adhesion pathway	DB_ID:1472
C=1295;O=9;E=1.98;R=4.55;rawP=9.58e-05;adjP=0.0001
P17655	NA	CAPN2	calpain 2, (m/II) large subunit	824	ENSG00000162909
P22570	NA	FDXR	ferredoxin reductase	2232	ENSG00000161513
P05556	NA	ITGB1	integrin, beta 1 (fibronectin receptor, beta polypeptide, antigen CD29 includes MDF2, MSK12)	3688	ENSG00000150093
P55060	NA	CSE1L	CSE1 chromosome segregation 1-like (yeast)	1434	ENSG00000124207
P04179	NA	SOD2	superoxide dismutase 2, mitochondrial	6648	ENSG00000112096
P61769	NA	B2M	beta-2-microglobulin	567	ENSG00000166710
P17096	NA	HMGA1	high mobility group AT-hook 1	3159	ENSG00000137309
Q16822	NA	PCK2	phosphoenolpyruvate carboxykinase 2 (mitochondrial)	5106	ENSG00000100889
P21589	NA	NT5E	5'-nucleotidase, ecto (CD73)	4907	ENSG00000135318
Pathway Commons pathway	PAR1-mediated thrombin signaling events	DB_ID:1531
C=1299;O=9;E=1.99;R=4.53;rawP=9.81e-05;adjP=0.0001
P17655	NA	CAPN2	calpain 2, (m/II) large subunit	824	ENSG00000162909
P22570	NA	FDXR	ferredoxin reductase	2232	ENSG00000161513
P05556	NA	ITGB1	integrin, beta 1 (fibronectin receptor, beta polypeptide, antigen CD29 includes MDF2, MSK12)	3688	ENSG00000150093
P55060	NA	CSE1L	CSE1 chromosome segregation 1-like (yeast)	1434	ENSG00000124207
P04179	NA	SOD2	superoxide dismutase 2, mitochondrial	6648	ENSG00000112096
P61769	NA	B2M	beta-2-microglobulin	567	ENSG00000166710
P17096	NA	HMGA1	high mobility group AT-hook 1	3159	ENSG00000137309
Q16822	NA	PCK2	phosphoenolpyruvate carboxykinase 2 (mitochondrial)	5106	ENSG00000100889
P21589	NA	NT5E	5'-nucleotidase, ecto (CD73)	4907	ENSG00000135318
Pathway Commons pathway	IL3-mediated signaling events	DB_ID:1564
C=1295;O=9;E=1.98;R=4.55;rawP=9.58e-05;adjP=0.0001
P17655	NA	CAPN2	calpain 2, (m/II) large subunit	824	ENSG00000162909
P22570	NA	FDXR	ferredoxin reductase	2232	ENSG00000161513
P05556	NA	ITGB1	integrin, beta 1 (fibronectin receptor, beta polypeptide, antigen CD29 includes MDF2, MSK12)	3688	ENSG00000150093
P55060	NA	CSE1L	CSE1 chromosome segregation 1-like (yeast)	1434	ENSG00000124207
P04179	NA	SOD2	superoxide dismutase 2, mitochondrial	6648	ENSG00000112096
P61769	NA	B2M	beta-2-microglobulin	567	ENSG00000166710
P17096	NA	HMGA1	high mobility group AT-hook 1	3159	ENSG00000137309
Q16822	NA	PCK2	phosphoenolpyruvate carboxykinase 2 (mitochondrial)	5106	ENSG00000100889
P21589	NA	NT5E	5'-nucleotidase, ecto (CD73)	4907	ENSG00000135318
Pathway Commons pathway	LKB1 signaling events	DB_ID:1649
C=1308;O=9;E=2.00;R=4.50;rawP=0.0001;adjP=0.0001
P17655	NA	CAPN2	calpain 2, (m/II) large subunit	824	ENSG00000162909
P22570	NA	FDXR	ferredoxin reductase	2232	ENSG00000161513
P05556	NA	ITGB1	integrin, beta 1 (fibronectin receptor, beta polypeptide, antigen CD29 includes MDF2, MSK12)	3688	ENSG00000150093
P55060	NA	CSE1L	CSE1 chromosome segregation 1-like (yeast)	1434	ENSG00000124207
P04179	NA	SOD2	superoxide dismutase 2, mitochondrial	6648	ENSG00000112096
P61769	NA	B2M	beta-2-microglobulin	567	ENSG00000166710
P17096	NA	HMGA1	high mobility group AT-hook 1	3159	ENSG00000137309
Q16822	NA	PCK2	phosphoenolpyruvate carboxykinase 2 (mitochondrial)	5106	ENSG00000100889
P21589	NA	NT5E	5'-nucleotidase, ecto (CD73)	4907	ENSG00000135318
Pathway Commons pathway	GMCSF-mediated signaling events	DB_ID:1461
C=1292;O=9;E=1.97;R=4.56;rawP=9.41e-05;adjP=0.0001
P17655	NA	CAPN2	calpain 2, (m/II) large subunit	824	ENSG00000162909
P22570	NA	FDXR	ferredoxin reductase	2232	ENSG00000161513
P05556	NA	ITGB1	integrin, beta 1 (fibronectin receptor, beta polypeptide, antigen CD29 includes MDF2, MSK12)	3688	ENSG00000150093
P55060	NA	CSE1L	CSE1 chromosome segregation 1-like (yeast)	1434	ENSG00000124207
P04179	NA	SOD2	superoxide dismutase 2, mitochondrial	6648	ENSG00000112096
P61769	NA	B2M	beta-2-microglobulin	567	ENSG00000166710
P17096	NA	HMGA1	high mobility group AT-hook 1	3159	ENSG00000137309
Q16822	NA	PCK2	phosphoenolpyruvate carboxykinase 2 (mitochondrial)	5106	ENSG00000100889
P21589	NA	NT5E	5'-nucleotidase, ecto (CD73)	4907	ENSG00000135318
Pathway Commons pathway	Signaling events mediated by Hepatocyte Growth Factor Receptor (c-Met)	DB_ID:1491
C=1293;O=9;E=1.98;R=4.55;rawP=9.47e-05;adjP=0.0001
P17655	NA	CAPN2	calpain 2, (m/II) large subunit	824	ENSG00000162909
P22570	NA	FDXR	ferredoxin reductase	2232	ENSG00000161513
P05556	NA	ITGB1	integrin, beta 1 (fibronectin receptor, beta polypeptide, antigen CD29 includes MDF2, MSK12)	3688	ENSG00000150093
P55060	NA	CSE1L	CSE1 chromosome segregation 1-like (yeast)	1434	ENSG00000124207
P04179	NA	SOD2	superoxide dismutase 2, mitochondrial	6648	ENSG00000112096
P61769	NA	B2M	beta-2-microglobulin	567	ENSG00000166710
P17096	NA	HMGA1	high mobility group AT-hook 1	3159	ENSG00000137309
Q16822	NA	PCK2	phosphoenolpyruvate carboxykinase 2 (mitochondrial)	5106	ENSG00000100889
P21589	NA	NT5E	5'-nucleotidase, ecto (CD73)	4907	ENSG00000135318
Pathway Commons pathway	Signaling events mediated by VEGFR1 and VEGFR2	DB_ID:1516
C=1296;O=9;E=1.98;R=4.54;rawP=9.64e-05;adjP=0.0001
P17655	NA	CAPN2	calpain 2, (m/II) large subunit	824	ENSG00000162909
P22570	NA	FDXR	ferredoxin reductase	2232	ENSG00000161513
P05556	NA	ITGB1	integrin, beta 1 (fibronectin receptor, beta polypeptide, antigen CD29 includes MDF2, MSK12)	3688	ENSG00000150093
P55060	NA	CSE1L	CSE1 chromosome segregation 1-like (yeast)	1434	ENSG00000124207
P04179	NA	SOD2	superoxide dismutase 2, mitochondrial	6648	ENSG00000112096
P61769	NA	B2M	beta-2-microglobulin	567	ENSG00000166710
P17096	NA	HMGA1	high mobility group AT-hook 1	3159	ENSG00000137309
Q16822	NA	PCK2	phosphoenolpyruvate carboxykinase 2 (mitochondrial)	5106	ENSG00000100889
P21589	NA	NT5E	5'-nucleotidase, ecto (CD73)	4907	ENSG00000135318
Pathway Commons pathway	EGF receptor (ErbB1) signaling pathway	DB_ID:1550
C=1288;O=9;E=1.97;R=4.57;rawP=9.19e-05;adjP=0.0001
P17655	NA	CAPN2	calpain 2, (m/II) large subunit	824	ENSG00000162909
P22570	NA	FDXR	ferredoxin reductase	2232	ENSG00000161513
P05556	NA	ITGB1	integrin, beta 1 (fibronectin receptor, beta polypeptide, antigen CD29 includes MDF2, MSK12)	3688	ENSG00000150093
P55060	NA	CSE1L	CSE1 chromosome segregation 1-like (yeast)	1434	ENSG00000124207
P04179	NA	SOD2	superoxide dismutase 2, mitochondrial	6648	ENSG00000112096
P61769	NA	B2M	beta-2-microglobulin	567	ENSG00000166710
P17096	NA	HMGA1	high mobility group AT-hook 1	3159	ENSG00000137309
Q16822	NA	PCK2	phosphoenolpyruvate carboxykinase 2 (mitochondrial)	5106	ENSG00000100889
P21589	NA	NT5E	5'-nucleotidase, ecto (CD73)	4907	ENSG00000135318
Pathway Commons pathway	ErbB receptor signaling network	DB_ID:1573
C=1312;O=9;E=2.01;R=4.49;rawP=0.0001;adjP=0.0001
P17655	NA	CAPN2	calpain 2, (m/II) large subunit	824	ENSG00000162909
P22570	NA	FDXR	ferredoxin reductase	2232	ENSG00000161513
P05556	NA	ITGB1	integrin, beta 1 (fibronectin receptor, beta polypeptide, antigen CD29 includes MDF2, MSK12)	3688	ENSG00000150093
P55060	NA	CSE1L	CSE1 chromosome segregation 1-like (yeast)	1434	ENSG00000124207
P04179	NA	SOD2	superoxide dismutase 2, mitochondrial	6648	ENSG00000112096
P61769	NA	B2M	beta-2-microglobulin	567	ENSG00000166710
P17096	NA	HMGA1	high mobility group AT-hook 1	3159	ENSG00000137309
Q16822	NA	PCK2	phosphoenolpyruvate carboxykinase 2 (mitochondrial)	5106	ENSG00000100889
P21589	NA	NT5E	5'-nucleotidase, ecto (CD73)	4907	ENSG00000135318
Pathway Commons pathway	S1P1 pathway	DB_ID:1594
C=1288;O=9;E=1.97;R=4.57;rawP=9.19e-05;adjP=0.0001
P17655	NA	CAPN2	calpain 2, (m/II) large subunit	824	ENSG00000162909
P22570	NA	FDXR	ferredoxin reductase	2232	ENSG00000161513
P05556	NA	ITGB1	integrin, beta 1 (fibronectin receptor, beta polypeptide, antigen CD29 includes MDF2, MSK12)	3688	ENSG00000150093
P55060	NA	CSE1L	CSE1 chromosome segregation 1-like (yeast)	1434	ENSG00000124207
P04179	NA	SOD2	superoxide dismutase 2, mitochondrial	6648	ENSG00000112096
P61769	NA	B2M	beta-2-microglobulin	567	ENSG00000166710
P17096	NA	HMGA1	high mobility group AT-hook 1	3159	ENSG00000137309
Q16822	NA	PCK2	phosphoenolpyruvate carboxykinase 2 (mitochondrial)	5106	ENSG00000100889
P21589	NA	NT5E	5'-nucleotidase, ecto (CD73)	4907	ENSG00000135318
Pathway Commons pathway	VEGF and VEGFR signaling network	DB_ID:1575
C=1304;O=9;E=1.99;R=4.52;rawP=0.0001;adjP=0.0001
P17655	NA	CAPN2	calpain 2, (m/II) large subunit	824	ENSG00000162909
P22570	NA	FDXR	ferredoxin reductase	2232	ENSG00000161513
P05556	NA	ITGB1	integrin, beta 1 (fibronectin receptor, beta polypeptide, antigen CD29 includes MDF2, MSK12)	3688	ENSG00000150093
P55060	NA	CSE1L	CSE1 chromosome segregation 1-like (yeast)	1434	ENSG00000124207
P04179	NA	SOD2	superoxide dismutase 2, mitochondrial	6648	ENSG00000112096
P61769	NA	B2M	beta-2-microglobulin	567	ENSG00000166710
P17096	NA	HMGA1	high mobility group AT-hook 1	3159	ENSG00000137309
Q16822	NA	PCK2	phosphoenolpyruvate carboxykinase 2 (mitochondrial)	5106	ENSG00000100889
P21589	NA	NT5E	5'-nucleotidase, ecto (CD73)	4907	ENSG00000135318
Pathway Commons pathway	mTOR signaling pathway	DB_ID:1571
C=1288;O=9;E=1.97;R=4.57;rawP=9.19e-05;adjP=0.0001
P17655	NA	CAPN2	calpain 2, (m/II) large subunit	824	ENSG00000162909
P22570	NA	FDXR	ferredoxin reductase	2232	ENSG00000161513
P05556	NA	ITGB1	integrin, beta 1 (fibronectin receptor, beta polypeptide, antigen CD29 includes MDF2, MSK12)	3688	ENSG00000150093
P55060	NA	CSE1L	CSE1 chromosome segregation 1-like (yeast)	1434	ENSG00000124207
P04179	NA	SOD2	superoxide dismutase 2, mitochondrial	6648	ENSG00000112096
P61769	NA	B2M	beta-2-microglobulin	567	ENSG00000166710
P17096	NA	HMGA1	high mobility group AT-hook 1	3159	ENSG00000137309
Q16822	NA	PCK2	phosphoenolpyruvate carboxykinase 2 (mitochondrial)	5106	ENSG00000100889
P21589	NA	NT5E	5'-nucleotidase, ecto (CD73)	4907	ENSG00000135318
Pathway Commons pathway	Glypican pathway	DB_ID:1459
C=1338;O=9;E=2.04;R=4.40;rawP=0.0001;adjP=0.0001
P17655	NA	CAPN2	calpain 2, (m/II) large subunit	824	ENSG00000162909
P22570	NA	FDXR	ferredoxin reductase	2232	ENSG00000161513
P05556	NA	ITGB1	integrin, beta 1 (fibronectin receptor, beta polypeptide, antigen CD29 includes MDF2, MSK12)	3688	ENSG00000150093
P55060	NA	CSE1L	CSE1 chromosome segregation 1-like (yeast)	1434	ENSG00000124207
P04179	NA	SOD2	superoxide dismutase 2, mitochondrial	6648	ENSG00000112096
P61769	NA	B2M	beta-2-microglobulin	567	ENSG00000166710
P17096	NA	HMGA1	high mobility group AT-hook 1	3159	ENSG00000137309
Q16822	NA	PCK2	phosphoenolpyruvate carboxykinase 2 (mitochondrial)	5106	ENSG00000100889
P21589	NA	NT5E	5'-nucleotidase, ecto (CD73)	4907	ENSG00000135318
Pathway Commons pathway	Glypican 1 network	DB_ID:1492
C=1299;O=9;E=1.99;R=4.53;rawP=9.81e-05;adjP=0.0001
P17655	NA	CAPN2	calpain 2, (m/II) large subunit	824	ENSG00000162909
P22570	NA	FDXR	ferredoxin reductase	2232	ENSG00000161513
P05556	NA	ITGB1	integrin, beta 1 (fibronectin receptor, beta polypeptide, antigen CD29 includes MDF2, MSK12)	3688	ENSG00000150093
P55060	NA	CSE1L	CSE1 chromosome segregation 1-like (yeast)	1434	ENSG00000124207
P04179	NA	SOD2	superoxide dismutase 2, mitochondrial	6648	ENSG00000112096
P61769	NA	B2M	beta-2-microglobulin	567	ENSG00000166710
P17096	NA	HMGA1	high mobility group AT-hook 1	3159	ENSG00000137309
Q16822	NA	PCK2	phosphoenolpyruvate carboxykinase 2 (mitochondrial)	5106	ENSG00000100889
P21589	NA	NT5E	5'-nucleotidase, ecto (CD73)	4907	ENSG00000135318
Pathway Commons pathway	Plasma membrane estrogen receptor signaling	DB_ID:1556
C=1301;O=9;E=1.99;R=4.53;rawP=9.93e-05;adjP=0.0001
P17655	NA	CAPN2	calpain 2, (m/II) large subunit	824	ENSG00000162909
P22570	NA	FDXR	ferredoxin reductase	2232	ENSG00000161513
P05556	NA	ITGB1	integrin, beta 1 (fibronectin receptor, beta polypeptide, antigen CD29 includes MDF2, MSK12)	3688	ENSG00000150093
P55060	NA	CSE1L	CSE1 chromosome segregation 1-like (yeast)	1434	ENSG00000124207
P04179	NA	SOD2	superoxide dismutase 2, mitochondrial	6648	ENSG00000112096
P61769	NA	B2M	beta-2-microglobulin	567	ENSG00000166710
P17096	NA	HMGA1	high mobility group AT-hook 1	3159	ENSG00000137309
Q16822	NA	PCK2	phosphoenolpyruvate carboxykinase 2 (mitochondrial)	5106	ENSG00000100889
P21589	NA	NT5E	5'-nucleotidase, ecto (CD73)	4907	ENSG00000135318
Pathway Commons pathway	Class I PI3K signaling events mediated by Akt	DB_ID:1648
C=1288;O=9;E=1.97;R=4.57;rawP=9.19e-05;adjP=0.0001
P17655	NA	CAPN2	calpain 2, (m/II) large subunit	824	ENSG00000162909
P22570	NA	FDXR	ferredoxin reductase	2232	ENSG00000161513
P05556	NA	ITGB1	integrin, beta 1 (fibronectin receptor, beta polypeptide, antigen CD29 includes MDF2, MSK12)	3688	ENSG00000150093
P55060	NA	CSE1L	CSE1 chromosome segregation 1-like (yeast)	1434	ENSG00000124207
P04179	NA	SOD2	superoxide dismutase 2, mitochondrial	6648	ENSG00000112096
P61769	NA	B2M	beta-2-microglobulin	567	ENSG00000166710
P17096	NA	HMGA1	high mobility group AT-hook 1	3159	ENSG00000137309
Q16822	NA	PCK2	phosphoenolpyruvate carboxykinase 2 (mitochondrial)	5106	ENSG00000100889
P21589	NA	NT5E	5'-nucleotidase, ecto (CD73)	4907	ENSG00000135318
Pathway Commons pathway	Syndecan-1-mediated signaling events	DB_ID:1454
C=1300;O=9;E=1.99;R=4.53;rawP=9.87e-05;adjP=0.0001
P17655	NA	CAPN2	calpain 2, (m/II) large subunit	824	ENSG00000162909
P22570	NA	FDXR	ferredoxin reductase	2232	ENSG00000161513
P05556	NA	ITGB1	integrin, beta 1 (fibronectin receptor, beta polypeptide, antigen CD29 includes MDF2, MSK12)	3688	ENSG00000150093
P55060	NA	CSE1L	CSE1 chromosome segregation 1-like (yeast)	1434	ENSG00000124207
P04179	NA	SOD2	superoxide dismutase 2, mitochondrial	6648	ENSG00000112096
P61769	NA	B2M	beta-2-microglobulin	567	ENSG00000166710
P17096	NA	HMGA1	high mobility group AT-hook 1	3159	ENSG00000137309
Q16822	NA	PCK2	phosphoenolpyruvate carboxykinase 2 (mitochondrial)	5106	ENSG00000100889
P21589	NA	NT5E	5'-nucleotidase, ecto (CD73)	4907	ENSG00000135318
Pathway Commons pathway	Thrombin/protease-activated receptor (PAR) pathway	DB_ID:1552
C=1300;O=9;E=1.99;R=4.53;rawP=9.87e-05;adjP=0.0001
P17655	NA	CAPN2	calpain 2, (m/II) large subunit	824	ENSG00000162909
P22570	NA	FDXR	ferredoxin reductase	2232	ENSG00000161513
P05556	NA	ITGB1	integrin, beta 1 (fibronectin receptor, beta polypeptide, antigen CD29 includes MDF2, MSK12)	3688	ENSG00000150093
P55060	NA	CSE1L	CSE1 chromosome segregation 1-like (yeast)	1434	ENSG00000124207
P04179	NA	SOD2	superoxide dismutase 2, mitochondrial	6648	ENSG00000112096
P61769	NA	B2M	beta-2-microglobulin	567	ENSG00000166710
P17096	NA	HMGA1	high mobility group AT-hook 1	3159	ENSG00000137309
Q16822	NA	PCK2	phosphoenolpyruvate carboxykinase 2 (mitochondrial)	5106	ENSG00000100889
P21589	NA	NT5E	5'-nucleotidase, ecto (CD73)	4907	ENSG00000135318
Pathway Commons pathway	IFN-gamma pathway	DB_ID:1529
C=1296;O=9;E=1.98;R=4.54;rawP=9.64e-05;adjP=0.0001
P17655	NA	CAPN2	calpain 2, (m/II) large subunit	824	ENSG00000162909
P22570	NA	FDXR	ferredoxin reductase	2232	ENSG00000161513
P05556	NA	ITGB1	integrin, beta 1 (fibronectin receptor, beta polypeptide, antigen CD29 includes MDF2, MSK12)	3688	ENSG00000150093
P55060	NA	CSE1L	CSE1 chromosome segregation 1-like (yeast)	1434	ENSG00000124207
P04179	NA	SOD2	superoxide dismutase 2, mitochondrial	6648	ENSG00000112096
P61769	NA	B2M	beta-2-microglobulin	567	ENSG00000166710
P17096	NA	HMGA1	high mobility group AT-hook 1	3159	ENSG00000137309
Q16822	NA	PCK2	phosphoenolpyruvate carboxykinase 2 (mitochondrial)	5106	ENSG00000100889
P21589	NA	NT5E	5'-nucleotidase, ecto (CD73)	4907	ENSG00000135318
Pathway Commons pathway	Endothelins	DB_ID:1619
C=1307;O=9;E=2.00;R=4.51;rawP=0.0001;adjP=0.0001
P17655	NA	CAPN2	calpain 2, (m/II) large subunit	824	ENSG00000162909
P22570	NA	FDXR	ferredoxin reductase	2232	ENSG00000161513
P05556	NA	ITGB1	integrin, beta 1 (fibronectin receptor, beta polypeptide, antigen CD29 includes MDF2, MSK12)	3688	ENSG00000150093
P55060	NA	CSE1L	CSE1 chromosome segregation 1-like (yeast)	1434	ENSG00000124207
P04179	NA	SOD2	superoxide dismutase 2, mitochondrial	6648	ENSG00000112096
P61769	NA	B2M	beta-2-microglobulin	567	ENSG00000166710
P17096	NA	HMGA1	high mobility group AT-hook 1	3159	ENSG00000137309
Q16822	NA	PCK2	phosphoenolpyruvate carboxykinase 2 (mitochondrial)	5106	ENSG00000100889
P21589	NA	NT5E	5'-nucleotidase, ecto (CD73)	4907	ENSG00000135318
Pathway Commons pathway	Alpha9 beta1 integrin signaling events	DB_ID:1578
C=1305;O=9;E=1.99;R=4.51;rawP=0.0001;adjP=0.0001
P17655	NA	CAPN2	calpain 2, (m/II) large subunit	824	ENSG00000162909
P22570	NA	FDXR	ferredoxin reductase	2232	ENSG00000161513
P05556	NA	ITGB1	integrin, beta 1 (fibronectin receptor, beta polypeptide, antigen CD29 includes MDF2, MSK12)	3688	ENSG00000150093
P55060	NA	CSE1L	CSE1 chromosome segregation 1-like (yeast)	1434	ENSG00000124207
P04179	NA	SOD2	superoxide dismutase 2, mitochondrial	6648	ENSG00000112096
P61769	NA	B2M	beta-2-microglobulin	567	ENSG00000166710
P17096	NA	HMGA1	high mobility group AT-hook 1	3159	ENSG00000137309
Q16822	NA	PCK2	phosphoenolpyruvate carboxykinase 2 (mitochondrial)	5106	ENSG00000100889
P21589	NA	NT5E	5'-nucleotidase, ecto (CD73)	4907	ENSG00000135318
Pathway Commons pathway	Class I PI3K signaling events	DB_ID:1553
C=1288;O=9;E=1.97;R=4.57;rawP=9.19e-05;adjP=0.0001
P17655	NA	CAPN2	calpain 2, (m/II) large subunit	824	ENSG00000162909
P22570	NA	FDXR	ferredoxin reductase	2232	ENSG00000161513
P05556	NA	ITGB1	integrin, beta 1 (fibronectin receptor, beta polypeptide, antigen CD29 includes MDF2, MSK12)	3688	ENSG00000150093
P55060	NA	CSE1L	CSE1 chromosome segregation 1-like (yeast)	1434	ENSG00000124207
P04179	NA	SOD2	superoxide dismutase 2, mitochondrial	6648	ENSG00000112096
P61769	NA	B2M	beta-2-microglobulin	567	ENSG00000166710
P17096	NA	HMGA1	high mobility group AT-hook 1	3159	ENSG00000137309
Q16822	NA	PCK2	phosphoenolpyruvate carboxykinase 2 (mitochondrial)	5106	ENSG00000100889
P21589	NA	NT5E	5'-nucleotidase, ecto (CD73)	4907	ENSG00000135318
Pathway Commons pathway	PDGFR-beta signaling pathway	DB_ID:1540
C=1288;O=9;E=1.97;R=4.57;rawP=9.19e-05;adjP=0.0001
P17655	NA	CAPN2	calpain 2, (m/II) large subunit	824	ENSG00000162909
P22570	NA	FDXR	ferredoxin reductase	2232	ENSG00000161513
P05556	NA	ITGB1	integrin, beta 1 (fibronectin receptor, beta polypeptide, antigen CD29 includes MDF2, MSK12)	3688	ENSG00000150093
P55060	NA	CSE1L	CSE1 chromosome segregation 1-like (yeast)	1434	ENSG00000124207
P04179	NA	SOD2	superoxide dismutase 2, mitochondrial	6648	ENSG00000112096
P61769	NA	B2M	beta-2-microglobulin	567	ENSG00000166710
P17096	NA	HMGA1	high mobility group AT-hook 1	3159	ENSG00000137309
Q16822	NA	PCK2	phosphoenolpyruvate carboxykinase 2 (mitochondrial)	5106	ENSG00000100889
P21589	NA	NT5E	5'-nucleotidase, ecto (CD73)	4907	ENSG00000135318
Pathway Commons pathway	Sphingosine 1-phosphate (S1P) pathway	DB_ID:1635
C=1311;O=9;E=2.00;R=4.49;rawP=0.0001;adjP=0.0001
P17655	NA	CAPN2	calpain 2, (m/II) large subunit	824	ENSG00000162909
P22570	NA	FDXR	ferredoxin reductase	2232	ENSG00000161513
P05556	NA	ITGB1	integrin, beta 1 (fibronectin receptor, beta polypeptide, antigen CD29 includes MDF2, MSK12)	3688	ENSG00000150093
P55060	NA	CSE1L	CSE1 chromosome segregation 1-like (yeast)	1434	ENSG00000124207
P04179	NA	SOD2	superoxide dismutase 2, mitochondrial	6648	ENSG00000112096
P61769	NA	B2M	beta-2-microglobulin	567	ENSG00000166710
P17096	NA	HMGA1	high mobility group AT-hook 1	3159	ENSG00000137309
Q16822	NA	PCK2	phosphoenolpyruvate carboxykinase 2 (mitochondrial)	5106	ENSG00000100889
P21589	NA	NT5E	5'-nucleotidase, ecto (CD73)	4907	ENSG00000135318
Pathway Commons pathway	Internalization of ErbB1	DB_ID:1509
C=1288;O=9;E=1.97;R=4.57;rawP=9.19e-05;adjP=0.0001
P17655	NA	CAPN2	calpain 2, (m/II) large subunit	824	ENSG00000162909
P22570	NA	FDXR	ferredoxin reductase	2232	ENSG00000161513
P05556	NA	ITGB1	integrin, beta 1 (fibronectin receptor, beta polypeptide, antigen CD29 includes MDF2, MSK12)	3688	ENSG00000150093
P55060	NA	CSE1L	CSE1 chromosome segregation 1-like (yeast)	1434	ENSG00000124207
P04179	NA	SOD2	superoxide dismutase 2, mitochondrial	6648	ENSG00000112096
P61769	NA	B2M	beta-2-microglobulin	567	ENSG00000166710
P17096	NA	HMGA1	high mobility group AT-hook 1	3159	ENSG00000137309
Q16822	NA	PCK2	phosphoenolpyruvate carboxykinase 2 (mitochondrial)	5106	ENSG00000100889
P21589	NA	NT5E	5'-nucleotidase, ecto (CD73)	4907	ENSG00000135318
Pathway Commons pathway	Arf6 signaling events	DB_ID:1554
C=1288;O=9;E=1.97;R=4.57;rawP=9.19e-05;adjP=0.0001
P17655	NA	CAPN2	calpain 2, (m/II) large subunit	824	ENSG00000162909
P22570	NA	FDXR	ferredoxin reductase	2232	ENSG00000161513
P05556	NA	ITGB1	integrin, beta 1 (fibronectin receptor, beta polypeptide, antigen CD29 includes MDF2, MSK12)	3688	ENSG00000150093
P55060	NA	CSE1L	CSE1 chromosome segregation 1-like (yeast)	1434	ENSG00000124207
P04179	NA	SOD2	superoxide dismutase 2, mitochondrial	6648	ENSG00000112096
P61769	NA	B2M	beta-2-microglobulin	567	ENSG00000166710
P17096	NA	HMGA1	high mobility group AT-hook 1	3159	ENSG00000137309
Q16822	NA	PCK2	phosphoenolpyruvate carboxykinase 2 (mitochondrial)	5106	ENSG00000100889
P21589	NA	NT5E	5'-nucleotidase, ecto (CD73)	4907	ENSG00000135318
Pathway Commons pathway	Arf6 trafficking events	DB_ID:1615
C=1288;O=9;E=1.97;R=4.57;rawP=9.19e-05;adjP=0.0001
P17655	NA	CAPN2	calpain 2, (m/II) large subunit	824	ENSG00000162909
P22570	NA	FDXR	ferredoxin reductase	2232	ENSG00000161513
P05556	NA	ITGB1	integrin, beta 1 (fibronectin receptor, beta polypeptide, antigen CD29 includes MDF2, MSK12)	3688	ENSG00000150093
P55060	NA	CSE1L	CSE1 chromosome segregation 1-like (yeast)	1434	ENSG00000124207
P04179	NA	SOD2	superoxide dismutase 2, mitochondrial	6648	ENSG00000112096
P61769	NA	B2M	beta-2-microglobulin	567	ENSG00000166710
P17096	NA	HMGA1	high mobility group AT-hook 1	3159	ENSG00000137309
Q16822	NA	PCK2	phosphoenolpyruvate carboxykinase 2 (mitochondrial)	5106	ENSG00000100889
P21589	NA	NT5E	5'-nucleotidase, ecto (CD73)	4907	ENSG00000135318
Pathway Commons pathway	Proteoglycan syndecan-mediated signaling events	DB_ID:1637
C=1345;O=9;E=2.06;R=4.38;rawP=0.0001;adjP=0.0001
P17655	NA	CAPN2	calpain 2, (m/II) large subunit	824	ENSG00000162909
P22570	NA	FDXR	ferredoxin reductase	2232	ENSG00000161513
P05556	NA	ITGB1	integrin, beta 1 (fibronectin receptor, beta polypeptide, antigen CD29 includes MDF2, MSK12)	3688	ENSG00000150093
P55060	NA	CSE1L	CSE1 chromosome segregation 1-like (yeast)	1434	ENSG00000124207
P04179	NA	SOD2	superoxide dismutase 2, mitochondrial	6648	ENSG00000112096
P61769	NA	B2M	beta-2-microglobulin	567	ENSG00000166710
P17096	NA	HMGA1	high mobility group AT-hook 1	3159	ENSG00000137309
Q16822	NA	PCK2	phosphoenolpyruvate carboxykinase 2 (mitochondrial)	5106	ENSG00000100889
P21589	NA	NT5E	5'-nucleotidase, ecto (CD73)	4907	ENSG00000135318
Pathway Commons pathway	Insulin Pathway	DB_ID:1466
C=1288;O=9;E=1.97;R=4.57;rawP=9.19e-05;adjP=0.0001
P17655	NA	CAPN2	calpain 2, (m/II) large subunit	824	ENSG00000162909
P22570	NA	FDXR	ferredoxin reductase	2232	ENSG00000161513
P05556	NA	ITGB1	integrin, beta 1 (fibronectin receptor, beta polypeptide, antigen CD29 includes MDF2, MSK12)	3688	ENSG00000150093
P55060	NA	CSE1L	CSE1 chromosome segregation 1-like (yeast)	1434	ENSG00000124207
P04179	NA	SOD2	superoxide dismutase 2, mitochondrial	6648	ENSG00000112096
P61769	NA	B2M	beta-2-microglobulin	567	ENSG00000166710
P17096	NA	HMGA1	high mobility group AT-hook 1	3159	ENSG00000137309
Q16822	NA	PCK2	phosphoenolpyruvate carboxykinase 2 (mitochondrial)	5106	ENSG00000100889
P21589	NA	NT5E	5'-nucleotidase, ecto (CD73)	4907	ENSG00000135318
Pathway Commons pathway	Integrin family cell surface interactions	DB_ID:1499
C=1378;O=9;E=2.11;R=4.27;rawP=0.0002;adjP=0.0002
P17655	NA	CAPN2	calpain 2, (m/II) large subunit	824	ENSG00000162909
P22570	NA	FDXR	ferredoxin reductase	2232	ENSG00000161513
P05556	NA	ITGB1	integrin, beta 1 (fibronectin receptor, beta polypeptide, antigen CD29 includes MDF2, MSK12)	3688	ENSG00000150093
P55060	NA	CSE1L	CSE1 chromosome segregation 1-like (yeast)	1434	ENSG00000124207
P04179	NA	SOD2	superoxide dismutase 2, mitochondrial	6648	ENSG00000112096
P61769	NA	B2M	beta-2-microglobulin	567	ENSG00000166710
P17096	NA	HMGA1	high mobility group AT-hook 1	3159	ENSG00000137309
Q16822	NA	PCK2	phosphoenolpyruvate carboxykinase 2 (mitochondrial)	5106	ENSG00000100889
P21589	NA	NT5E	5'-nucleotidase, ecto (CD73)	4907	ENSG00000135318
