## Supplementary material for "PGRMC1 phosphorylation and cell plasticity 1: glycolysis, mitochondria, tumor growth": File S7: 5b_WT-v-TM_red_WikiPath.xlsx

### Sheet: Sheet1
User data and parameters: User data: 5b_WT-v-TM_red.txt, Organism: hsapiens, Id Type: uniprot_swissprot_accession, Ref Set: entrezgene_protein-coding, Significance Level: .001, Statistics Test: Hypergeometric, MTC: BH, Minimum: 3
The results for each enriched gene sets are listed in this table. For each pathway, the first row lists its gene set
name, and corresponding Gene Set ID. The second row lists
number of reference genes in the category (C), number of genes in the gene set and also in the category (O), expected number in the
category (E), Ratio of enrichment (R), p value from hypergeometric test (rawP), and p value adjusted by the multiple test adjustment (adjP).
Finally, genes in the pathway are listed. For each gene, the table lists the user uploaded ID and value (optional), Entrez ID,
Ensembl Gene Stable ID, Gene symbol, and description.
Wikipathways pathway	Adipogenesis	WP236
C=130;O=4;E=0.20;R=20.13;rawP=4.43e-05;adjP=8.86e-05
P17096	NA	HMGA1	high mobility group AT-hook 1	3159	ENSG00000137309
Q16822	NA	PCK2	phosphoenolpyruvate carboxykinase 2 (mitochondrial)	5106	ENSG00000100889
P02545	NA	LMNA	lamin A/C	4000	ENSG00000160789
P43490	NA	NAMPT	nicotinamide phosphoribosyltransferase	10135	ENSG00000105835
