## Supplementary material for "PGRMC1 phosphorylation and cell plasticity 1: glycolysis, mitochondria, tumor growth": File S7: 6_DM-v-TM_Disease.xlsx

### Sheet: Sheet1
User data and parameters: User data: 6_DM-v-TM.txt, Organism: hsapiens, Id Type: uniprot_swissprot_accession, Ref Set: entrezgene_protein-coding, Significance Level: .001, Statistics Test: Hypergeometric, MTC: BH, Minimum: 3
The results for each enriched gene sets are listed in this table. For each target, the first row lists its gene set
name, and corresponding Gene Set ID. The second row lists
number of reference genes in the category (C), number of genes in the gene set and also in the category (O), expected number in the
category (E), Ratio of enrichment (R), p value from hypergeometric test (rawP), and p value adjusted by the multiple test adjustment (adjP).
Finally, genes in the disease are listed. For each gene, the table lists the user uploaded ID and value (optional), Entrez ID,
Ensembl Gene Stable ID, Gene symbol, and description.
disease	Metabolism, Inborn Errors	DB_ID:PA444939
C=335;O=11;E=1.42;R=7.74;rawP=1.72e-07;adjP=2.24e-05
O14773	NA	TPP1	tripeptidyl peptidase I	1200	ENSG00000166340
Q04446	NA	GBE1	glucan (1,4-alpha-), branching enzyme 1	2632	ENSG00000114480
Q9UBQ7	NA	GRHPR	glyoxylate reductase/hydroxypyruvate reductase	9380	ENSG00000137106
P10253	NA	GAA	glucosidase, alpha; acid	2548	ENSG00000171298
P51649	NA	ALDH5A1	aldehyde dehydrogenase 5 family, member A1	7915	ENSG00000112294
P24752	NA	ACAT1	acetyl-CoA acetyltransferase 1	38	ENSG00000075239
P16278	NA	GLB1	galactosidase, beta 1	2720	ENSG00000170266
P07602	NA	PSAP	prosaposin	5660	ENSG00000197746
P49748	NA	ACADVL	acyl-CoA dehydrogenase, very long chain	37	ENSG00000072778
P38571	NA	LIPA	lipase A, lysosomal acid, cholesterol esterase	3988	ENSG00000107798
P02786	NA	TFRC	transferrin receptor (p90, CD71)	7037	ENSG00000072274
disease	Metabolic Diseases	DB_ID:PA444938
C=574;O=13;E=2.43;R=5.34;rawP=8.56e-07;adjP=3.61e-05
O14773	NA	TPP1	tripeptidyl peptidase I	1200	ENSG00000166340
Q04446	NA	GBE1	glucan (1,4-alpha-), branching enzyme 1	2632	ENSG00000114480
P02792	NA	FTL	ferritin, light polypeptide	2512	ENSG00000087086
Q9UBQ7	NA	GRHPR	glyoxylate reductase/hydroxypyruvate reductase	9380	ENSG00000137106
P10253	NA	GAA	glucosidase, alpha; acid	2548	ENSG00000171298
P24752	NA	ACAT1	acetyl-CoA acetyltransferase 1	38	ENSG00000075239
P16278	NA	GLB1	galactosidase, beta 1	2720	ENSG00000170266
P00367	NA	GLUD1	glutamate dehydrogenase 1	2746	ENSG00000148672
P07602	NA	PSAP	prosaposin	5660	ENSG00000197746
P49748	NA	ACADVL	acyl-CoA dehydrogenase, very long chain	37	ENSG00000072778
P38571	NA	LIPA	lipase A, lysosomal acid, cholesterol esterase	3988	ENSG00000107798
P02786	NA	TFRC	transferrin receptor (p90, CD71)	7037	ENSG00000072274
P43490	NA	NAMPT	nicotinamide phosphoribosyltransferase	10135	ENSG00000105835
disease	Arsenic Poisoning	DB_ID:PA446977
C=19;O=4;E=0.08;R=49.65;rawP=1.11e-06;adjP=3.61e-05
P04040	NA	CAT	catalase	847	ENSG00000121691
Q16881	NA	TXNRD1	thioredoxin reductase 1	7296	ENSG00000198431
P78417	NA	GSTO1	glutathione S-transferase omega 1	9446	ENSG00000148834
P09211	NA	GSTP1	glutathione S-transferase pi 1	2950	ENSG00000084207
disease	Neoplasm Metastasis	DB_ID:PA445058
C=302;O=10;E=1.28;R=7.81;rawP=6.02e-07;adjP=3.61e-05
P17931	NA	LGALS3	lectin, galactoside-binding, soluble, 3	3958	ENSG00000131981
P30086	NA	PEBP1	phosphatidylethanolamine binding protein 1	5037	ENSG00000089220
P05556	NA	ITGB1	integrin, beta 1 (fibronectin receptor, beta polypeptide, antigen CD29 includes MDF2, MSK12)	3688	ENSG00000150093
P40121	NA	CAPG	capping protein (actin filament), gelsolin-like	822	ENSG00000042493
P06744	NA	GPI	glucose-6-phosphate isomerase	2821	ENSG00000105220
P08727	NA	KRT19	keratin 19	3880	ENSG00000171345
P07339	NA	CTSD	cathepsin D	1509	ENSG00000117984
P16949	NA	STMN1	stathmin 1	3925	ENSG00000117632
P04083	NA	ANXA1	annexin A1	301	ENSG00000135046
O00425	NA	IGF2BP3	insulin-like growth factor 2 mRNA binding protein 3	10643	ENSG00000136231
disease	Carcinoma, Large Cell	DB_ID:PA446660
C=99;O=6;E=0.42;R=14.29;rawP=3.98e-06;adjP=0.0001
P37802	NA	TAGLN2	transgelin 2	8407	ENSG00000158710
P08195	NA	SLC3A2	solute carrier family 3 (activators of dibasic and neutral amino acid transport), member 2	6520	ENSG00000168003
P08727	NA	KRT19	keratin 19	3880	ENSG00000171345
P49736	NA	MCM2	minichromosome maintenance complex component 2	4171	ENSG00000073111
P09211	NA	GSTP1	glutathione S-transferase pi 1	2950	ENSG00000084207
O00425	NA	IGF2BP3	insulin-like growth factor 2 mRNA binding protein 3	10643	ENSG00000136231
disease	Neoplastic Processes	DB_ID:PA445078
C=370;O=9;E=1.57;R=5.74;rawP=2.71e-05;adjP=0.0004
P17931	NA	LGALS3	lectin, galactoside-binding, soluble, 3	3958	ENSG00000131981
P30086	NA	PEBP1	phosphatidylethanolamine binding protein 1	5037	ENSG00000089220
P05556	NA	ITGB1	integrin, beta 1 (fibronectin receptor, beta polypeptide, antigen CD29 includes MDF2, MSK12)	3688	ENSG00000150093
P08727	NA	KRT19	keratin 19	3880	ENSG00000171345
P07339	NA	CTSD	cathepsin D	1509	ENSG00000117984
P16949	NA	STMN1	stathmin 1	3925	ENSG00000117632
Q9P0J0	NA	NDUFA13	NADH dehydrogenase (ubiquinone) 1 alpha subcomplex, 13	51079	ENSG00000186010
P04083	NA	ANXA1	annexin A1	301	ENSG00000135046
O00425	NA	IGF2BP3	insulin-like growth factor 2 mRNA binding protein 3	10643	ENSG00000136231
disease	Stress	DB_ID:PA445752
C=459;O=10;E=1.95;R=5.14;rawP=2.43e-05;adjP=0.0004
P04040	NA	CAT	catalase	847	ENSG00000121691
Q16881	NA	TXNRD1	thioredoxin reductase 1	7296	ENSG00000198431
P17655	NA	CAPN2	calpain 2, (m/II) large subunit	824	ENSG00000162909
P02792	NA	FTL	ferritin, light polypeptide	2512	ENSG00000087086
Q92598	NA	HSPH1	heat shock 105kDa/110kDa protein 1	10808	ENSG00000120694
P30044	NA	PRDX5	peroxiredoxin 5	25824	ENSG00000126432
P00338	NA	LDHA	lactate dehydrogenase A	3939	ENSG00000134333
P78417	NA	GSTO1	glutathione S-transferase omega 1	9446	ENSG00000148834
P09211	NA	GSTP1	glutathione S-transferase pi 1	2950	ENSG00000084207
Q06830	NA	PRDX1	peroxiredoxin 1	5052	ENSG00000117450
disease	Protein Deficiency	DB_ID:PA445428
C=354;O=9;E=1.50;R=6.00;rawP=1.91e-05;adjP=0.0004
O14773	NA	TPP1	tripeptidyl peptidase I	1200	ENSG00000166340
P10253	NA	GAA	glucosidase, alpha; acid	2548	ENSG00000171298
P51649	NA	ALDH5A1	aldehyde dehydrogenase 5 family, member A1	7915	ENSG00000112294
P00491	NA	PNP	purine nucleoside phosphorylase	4860	ENSG00000198805
P24752	NA	ACAT1	acetyl-CoA acetyltransferase 1	38	ENSG00000075239
P49419	NA	ALDH7A1	aldehyde dehydrogenase 7 family, member A1	501	ENSG00000164904
P16278	NA	GLB1	galactosidase, beta 1	2720	ENSG00000170266
P07602	NA	PSAP	prosaposin	5660	ENSG00000197746
P49748	NA	ACADVL	acyl-CoA dehydrogenase, very long chain	37	ENSG00000072778
disease	Adenocarcinoma	DB_ID:PA443265
C=348;O=9;E=1.48;R=6.10;rawP=1.67e-05;adjP=0.0004
P17931	NA	LGALS3	lectin, galactoside-binding, soluble, 3	3958	ENSG00000131981
Q05639	NA	EEF1A2	eukaryotic translation elongation factor 1 alpha 2	1917	ENSG00000101210
P30086	NA	PEBP1	phosphatidylethanolamine binding protein 1	5037	ENSG00000089220
P08727	NA	KRT19	keratin 19	3880	ENSG00000171345
P49736	NA	MCM2	minichromosome maintenance complex component 2	4171	ENSG00000073111
P09211	NA	GSTP1	glutathione S-transferase pi 1	2950	ENSG00000084207
Q06830	NA	PRDX1	peroxiredoxin 1	5052	ENSG00000117450
P04083	NA	ANXA1	annexin A1	301	ENSG00000135046
O00425	NA	IGF2BP3	insulin-like growth factor 2 mRNA binding protein 3	10643	ENSG00000136231
disease	Lipidoses	DB_ID:PA444787
C=45;O=4;E=0.19;R=20.96;rawP=3.93e-05;adjP=0.0005
O14773	NA	TPP1	tripeptidyl peptidase I	1200	ENSG00000166340
P16278	NA	GLB1	galactosidase, beta 1	2720	ENSG00000170266
P07602	NA	PSAP	prosaposin	5660	ENSG00000197746
P38571	NA	LIPA	lipase A, lysosomal acid, cholesterol esterase	3988	ENSG00000107798
disease	Protein deficiency disease	DB_ID:PA165108904
C=233;O=7;E=0.99;R=7.09;rawP=6.00e-05;adjP=0.0007
O14773	NA	TPP1	tripeptidyl peptidase I	1200	ENSG00000166340
P16278	NA	GLB1	galactosidase, beta 1	2720	ENSG00000170266
P49419	NA	ALDH7A1	aldehyde dehydrogenase 7 family, member A1	501	ENSG00000164904
P10253	NA	GAA	glucosidase, alpha; acid	2548	ENSG00000171298
P07602	NA	PSAP	prosaposin	5660	ENSG00000197746
P51649	NA	ALDH5A1	aldehyde dehydrogenase 5 family, member A1	7915	ENSG00000112294
P38571	NA	LIPA	lipase A, lysosomal acid, cholesterol esterase	3988	ENSG00000107798
