## Supplementary material for "PGRMC1 phosphorylation and cell plasticity 1: glycolysis, mitochondria, tumor growth": File S7: 6_DM-v-TM_KEGG.xlsx

### Sheet: Sheet1
User data and parameters: User data: 6_DM-v-TM.txt, Organism: hsapiens, Id Type: uniprot_swissprot_accession, Ref Set: entrezgene_protein-coding, Significance Level: .001, Statistics Test: Hypergeometric, MTC: BH, Minimum: 3
The results for the enriched KEGG pathways are listed in this table. For each pathway, the first row lists its KEGG pathway
name, and corresponding KEGG ID. The second row lists
number of reference genes in the category (C), number of genes in the gene set and also in the category (O), expected number in the
category (E), Ratio of enrichment (R), p value from hypergeometric test (rawP), and p value adjusted by the multiple test adjustment (adjP).
Finally, genes in the pathway are listed. For each gene, the table lists the user uploaded ID and value (optional), Entrez ID,
Ensembl Gene Stable ID, Gene symbol, and description.
KEGG pathway	Metabolic pathways	1100
C=1130;O=21;E=4.79;R=4.38;rawP=6.87e-09;adjP=1.72e-07
Q04446	NA	GBE1	glucan (1,4-alpha-), branching enzyme 1	2632	ENSG00000114480
P10253	NA	GAA	glucosidase, alpha; acid	2548	ENSG00000171298
P00491	NA	PNP	purine nucleoside phosphorylase	4860	ENSG00000198805
Q16851	NA	UGP2	UDP-glucose pyrophosphorylase 2	7360	ENSG00000169764
P00338	NA	LDHA	lactate dehydrogenase A	3939	ENSG00000134333
P00367	NA	GLUD1	glutamate dehydrogenase 1	2746	ENSG00000148672
P48735	NA	IDH2	isocitrate dehydrogenase 2 (NADP+), mitochondrial	3418	ENSG00000182054
P04040	NA	CAT	catalase	847	ENSG00000121691
Q9UBQ7	NA	GRHPR	glyoxylate reductase/hydroxypyruvate reductase	9380	ENSG00000137106
P22102	NA	GART	phosphoribosylglycinamide formyltransferase, phosphoribosylglycinamide synthetase, phosphoribosylaminoimidazole synthetase	2618	ENSG00000159131
P51649	NA	ALDH5A1	aldehyde dehydrogenase 5 family, member A1	7915	ENSG00000112294
P42765	NA	ACAA2	acetyl-CoA acyltransferase 2	10449	ENSG00000167315
P13674	NA	P4HA1	prolyl 4-hydroxylase, alpha polypeptide I	5033	ENSG00000122884
P24752	NA	ACAT1	acetyl-CoA acetyltransferase 1	38	ENSG00000075239
P16278	NA	GLB1	galactosidase, beta 1	2720	ENSG00000170266
P17174	NA	GOT1	glutamic-oxaloacetic transaminase 1, soluble (aspartate aminotransferase 1)	2805	ENSG00000120053
P49419	NA	ALDH7A1	aldehyde dehydrogenase 7 family, member A1	501	ENSG00000164904
P06744	NA	GPI	glucose-6-phosphate isomerase	2821	ENSG00000105220
P49748	NA	ACADVL	acyl-CoA dehydrogenase, very long chain	37	ENSG00000072778
Q14697	NA	GANAB	glucosidase, alpha; neutral AB	23193	ENSG00000089597
P21589	NA	NT5E	5'-nucleotidase, ecto (CD73)	4907	ENSG00000135318
KEGG pathway	Pyruvate metabolism	620
C=40;O=4;E=0.17;R=23.58;rawP=2.45e-05;adjP=0.0001
P24752	NA	ACAT1	acetyl-CoA acetyltransferase 1	38	ENSG00000075239
Q9UBQ7	NA	GRHPR	glyoxylate reductase/hydroxypyruvate reductase	9380	ENSG00000137106
P49419	NA	ALDH7A1	aldehyde dehydrogenase 7 family, member A1	501	ENSG00000164904
P00338	NA	LDHA	lactate dehydrogenase A	3939	ENSG00000134333
KEGG pathway	Lysosome	4142
C=121;O=6;E=0.51;R=11.69;rawP=1.27e-05;adjP=0.0001
O14773	NA	TPP1	tripeptidyl peptidase I	1200	ENSG00000166340
P16278	NA	GLB1	galactosidase, beta 1	2720	ENSG00000170266
P10253	NA	GAA	glucosidase, alpha; acid	2548	ENSG00000171298
P07602	NA	PSAP	prosaposin	5660	ENSG00000197746
P07339	NA	CTSD	cathepsin D	1509	ENSG00000117984
P38571	NA	LIPA	lipase A, lysosomal acid, cholesterol esterase	3988	ENSG00000107798
KEGG pathway	Fatty acid metabolism	71
C=43;O=4;E=0.18;R=21.94;rawP=3.28e-05;adjP=0.0001
P24752	NA	ACAT1	acetyl-CoA acetyltransferase 1	38	ENSG00000075239
P49419	NA	ALDH7A1	aldehyde dehydrogenase 7 family, member A1	501	ENSG00000164904
P49748	NA	ACADVL	acyl-CoA dehydrogenase, very long chain	37	ENSG00000072778
P42765	NA	ACAA2	acetyl-CoA acyltransferase 2	10449	ENSG00000167315
KEGG pathway	Tryptophan metabolism	380
C=42;O=4;E=0.18;R=22.46;rawP=2.98e-05;adjP=0.0001
P24752	NA	ACAT1	acetyl-CoA acetyltransferase 1	38	ENSG00000075239
P04040	NA	CAT	catalase	847	ENSG00000121691
P49419	NA	ALDH7A1	aldehyde dehydrogenase 7 family, member A1	501	ENSG00000164904
P23381	NA	WARS	tryptophanyl-tRNA synthetase	7453	ENSG00000140105
KEGG pathway	Peroxisome	4146
C=79;O=5;E=0.33;R=14.93;rawP=2.15e-05;adjP=0.0001
P04040	NA	CAT	catalase	847	ENSG00000121691
P48735	NA	IDH2	isocitrate dehydrogenase 2 (NADP+), mitochondrial	3418	ENSG00000182054
P30044	NA	PRDX5	peroxiredoxin 5	25824	ENSG00000126432
Q13011	NA	ECH1	enoyl CoA hydratase 1, peroxisomal	1891	ENSG00000104823
Q06830	NA	PRDX1	peroxiredoxin 1	5052	ENSG00000117450
KEGG pathway	Aminoacyl-tRNA biosynthesis	970
C=41;O=4;E=0.17;R=23.01;rawP=2.71e-05;adjP=0.0001
P56192	NA	MARS	methionyl-tRNA synthetase	4141	ENSG00000166986
P49591	NA	SARS	seryl-tRNA synthetase	6301	ENSG00000031698
P49588	NA	AARS	alanyl-tRNA synthetase	16	ENSG00000090861
P23381	NA	WARS	tryptophanyl-tRNA synthetase	7453	ENSG00000140105
KEGG pathway	Starch and sucrose metabolism	500
C=54;O=4;E=0.23;R=17.47;rawP=8.10e-05;adjP=0.0002
Q04446	NA	GBE1	glucan (1,4-alpha-), branching enzyme 1	2632	ENSG00000114480
P10253	NA	GAA	glucosidase, alpha; acid	2548	ENSG00000171298
P06744	NA	GPI	glucose-6-phosphate isomerase	2821	ENSG00000105220
Q16851	NA	UGP2	UDP-glucose pyrophosphorylase 2	7360	ENSG00000169764
KEGG pathway	Arginine and proline metabolism	330
C=54;O=4;E=0.23;R=17.47;rawP=8.10e-05;adjP=0.0002
P13674	NA	P4HA1	prolyl 4-hydroxylase, alpha polypeptide I	5033	ENSG00000122884
P49419	NA	ALDH7A1	aldehyde dehydrogenase 7 family, member A1	501	ENSG00000164904
P17174	NA	GOT1	glutamic-oxaloacetic transaminase 1, soluble (aspartate aminotransferase 1)	2805	ENSG00000120053
P00367	NA	GLUD1	glutamate dehydrogenase 1	2746	ENSG00000148672
KEGG pathway	Nicotinate and nicotinamide metabolism	760
C=24;O=3;E=0.10;R=29.48;rawP=0.0001;adjP=0.0003
P00491	NA	PNP	purine nucleoside phosphorylase	4860	ENSG00000198805
P21589	NA	NT5E	5'-nucleotidase, ecto (CD73)	4907	ENSG00000135318
P43490	NA	NAMPT	nicotinamide phosphoribosyltransferase	10135	ENSG00000105835
KEGG pathway	Galactose metabolism	52
C=27;O=3;E=0.11;R=26.21;rawP=0.0002;adjP=0.0005
P16278	NA	GLB1	galactosidase, beta 1	2720	ENSG00000170266
P10253	NA	GAA	glucosidase, alpha; acid	2548	ENSG00000171298
Q16851	NA	UGP2	UDP-glucose pyrophosphorylase 2	7360	ENSG00000169764
KEGG pathway	Propanoate metabolism	640
C=32;O=3;E=0.14;R=22.11;rawP=0.0003;adjP=0.0006
P24752	NA	ACAT1	acetyl-CoA acetyltransferase 1	38	ENSG00000075239
P49419	NA	ALDH7A1	aldehyde dehydrogenase 7 family, member A1	501	ENSG00000164904
P00338	NA	LDHA	lactate dehydrogenase A	3939	ENSG00000134333
KEGG pathway	Alanine, aspartate and glutamate metabolism	250
C=32;O=3;E=0.14;R=22.11;rawP=0.0003;adjP=0.0006
P17174	NA	GOT1	glutamic-oxaloacetic transaminase 1, soluble (aspartate aminotransferase 1)	2805	ENSG00000120053
P00367	NA	GLUD1	glutamate dehydrogenase 1	2746	ENSG00000148672
P51649	NA	ALDH5A1	aldehyde dehydrogenase 5 family, member A1	7915	ENSG00000112294
KEGG pathway	RNA transport	3013
C=151;O=5;E=0.64;R=7.81;rawP=0.0005;adjP=0.0009
P20042	NA	EIF2S2	eukaryotic translation initiation factor 2, subunit 2 beta, 38kDa	8894	ENSG00000125977
P41091	NA	EIF2S3	eukaryotic translation initiation factor 2, subunit 3 gamma, 52kDa	1968	ENSG00000130741
P68104	NA	EEF1A1	eukaryotic translation elongation factor 1 alpha 1	1915	ENSG00000156508
Q9HAV4	NA	XPO5	exportin 5	57510	ENSG00000124571
Q05639	NA	EEF1A2	eukaryotic translation elongation factor 1 alpha 2	1917	ENSG00000101210
