## Supplementary material for "PGRMC1 phosphorylation and cell plasticity 1: glycolysis, mitochondria, tumor growth": File S7: 6_DM-v-TM_PIN.xlsx

### Sheet: Sheet1
User data and parameters: User data: 6_DM-v-TM.txt, Organism: hsapiens, Id Type: uniprot_swissprot_accession, Ref Set: entrezgene_protein-coding, Significance Level: .001, Statistics Test: Hypergeometric, MTC: BH, Minimum: 3
The results for each enriched gene sets are listed in this table. For each PPI, the first row lists its gene set
name, and corresponding Gene Set ID. The second row lists
number of reference genes in the category (C), number of genes in the gene set and also in the category (O), expected number in the
category (E), Ratio of enrichment (R), p value from hypergeometric test (rawP), and p value adjusted by the multiple test adjustment (adjP).
Finally, genes in the gene set are listed. For each gene, the table lists the user uploaded ID and value (optional), Entrez ID,
Ensembl Gene Stable ID, Gene symbol, and description.
PPI	Hsapiens_Module_493	DB_ID:493
C=277;O=10;E=1.50;R=6.68;rawP=2.40e-06;adjP=5.52e-05
Q04446	NA	GBE1	glucan (1,4-alpha-), branching enzyme 1	2632	ENSG00000114480
P22102	NA	GART	phosphoribosylglycinamide formyltransferase, phosphoribosylglycinamide synthetase, phosphoribosylaminoimidazole synthetase	2618	ENSG00000159131
P00491	NA	PNP	purine nucleoside phosphorylase	4860	ENSG00000198805
P55060	NA	CSE1L	CSE1 chromosome segregation 1-like (yeast)	1434	ENSG00000124207
P00367	NA	GLUD1	glutamate dehydrogenase 1	2746	ENSG00000148672
P06744	NA	GPI	glucose-6-phosphate isomerase	2821	ENSG00000105220
P37802	NA	TAGLN2	transgelin 2	8407	ENSG00000158710
Q14764	NA	MVP	major vault protein	9961	ENSG00000013364
Q14697	NA	GANAB	glucosidase, alpha; neutral AB	23193	ENSG00000089597
Q13011	NA	ECH1	enoyl CoA hydratase 1, peroxisomal	1891	ENSG00000104823
PPI	Hsapiens_Module_414	DB_ID:414
C=362;O=10;E=1.96;R=5.11;rawP=2.50e-05;adjP=0.0002
Q14980	NA	NUMA1	nuclear mitotic apparatus protein 1	4926	ENSG00000137497
P08133	NA	ANXA6	annexin A6	309	ENSG00000197043
P17931	NA	LGALS3	lectin, galactoside-binding, soluble, 3	3958	ENSG00000131981
P42765	NA	ACAA2	acetyl-CoA acyltransferase 2	10449	ENSG00000167315
P49748	NA	ACADVL	acyl-CoA dehydrogenase, very long chain	37	ENSG00000072778
P16949	NA	STMN1	stathmin 1	3925	ENSG00000117632
P09211	NA	GSTP1	glutathione S-transferase pi 1	2950	ENSG00000084207
Q06830	NA	PRDX1	peroxiredoxin 1	5052	ENSG00000117450
O75369	NA	FLNB	filamin B, beta	2317	ENSG00000136068
Q9BPW8	NA	NIPSNAP1	nipsnap homolog 1 (C. elegans)	8508	ENSG00000184117
PPI	Hsapiens_Module_808	DB_ID:808
C=67;O=5;E=0.36;R=13.80;rawP=3.05e-05;adjP=0.0002
P00367	NA	GLUD1	glutamate dehydrogenase 1	2746	ENSG00000148672
P37802	NA	TAGLN2	transgelin 2	8407	ENSG00000158710
P22102	NA	GART	phosphoribosylglycinamide formyltransferase, phosphoribosylglycinamide synthetase, phosphoribosylaminoimidazole synthetase	2618	ENSG00000159131
P00491	NA	PNP	purine nucleoside phosphorylase	4860	ENSG00000198805
Q13011	NA	ECH1	enoyl CoA hydratase 1, peroxisomal	1891	ENSG00000104823
PPI	Hsapiens_Module_763	DB_ID:763
C=85;O=5;E=0.46;R=10.88;rawP=9.59e-05;adjP=0.0006
Q14980	NA	NUMA1	nuclear mitotic apparatus protein 1	4926	ENSG00000137497
P08133	NA	ANXA6	annexin A6	309	ENSG00000197043
P49748	NA	ACADVL	acyl-CoA dehydrogenase, very long chain	37	ENSG00000072778
P16949	NA	STMN1	stathmin 1	3925	ENSG00000117632
Q9BPW8	NA	NIPSNAP1	nipsnap homolog 1 (C. elegans)	8508	ENSG00000184117
PPI	Hsapiens_Module_715	DB_ID:715
C=20;O=3;E=0.11;R=27.74;rawP=0.0002;adjP=0.0009
Q92598	NA	HSPH1	heat shock 105kDa/110kDa protein 1	10808	ENSG00000120694
P49588	NA	AARS	alanyl-tRNA synthetase	16	ENSG00000090861
P00338	NA	LDHA	lactate dehydrogenase A	3939	ENSG00000134333
