## Supplementary material for "PGRMC1 phosphorylation and cell plasticity 1: glycolysis, mitochondria, tumor growth": File S7: 6_DM-v-TM_TranscriptionFactorTarget.xlsx

### Sheet: Sheet1
User data and parameters: User data: 6_DM-v-TM.txt, Organism: hsapiens, Id Type: uniprot_swissprot_accession, Ref Set: entrezgene_protein-coding, Significance Level: .001, Statistics Test: Hypergeometric, MTC: BH, Minimum: 3
The results for each enriched gene sets are listed in this table. For each gene set, the first row lists its gene set
name, and corresponding Gene Set ID. The second row lists
number of reference genes in the category (C), number of genes in the gene set and also in the category (O), expected number in the
category (E), Ratio of enrichment (R), p value from hypergeometric test (rawP), and p value adjusted by the multiple test adjustment (adjP).
Finally, genes in the gene set are listed. For each gene, the table lists the user uploaded ID and value (optional), Entrez ID,
Ensembl Gene Stable ID, Gene symbol, and description.
Transcrription Target	hsa_GGGCGGR_V$SP1_Q6	DB_ID:2452
C=2863;O=30;E=12.14;R=2.47;rawP=1.05e-06;adjP=0.0001
Q16881	NA	TXNRD1	thioredoxin reductase 1	7296	ENSG00000198431
Q92598	NA	HSPH1	heat shock 105kDa/110kDa protein 1	10808	ENSG00000120694
P49321	NA	NASP	nuclear autoantigenic sperm protein (histone-binding)	4678	ENSG00000132780
Q71U36	NA	TUBA1A	tubulin, alpha 1a	7846	ENSG00000167552
Q16851	NA	UGP2	UDP-glucose pyrophosphorylase 2	7360	ENSG00000169764
Q9HAV4	NA	XPO5	exportin 5	57510	ENSG00000124571
P55060	NA	CSE1L	CSE1 chromosome segregation 1-like (yeast)	1434	ENSG00000124207
Q9NQC3	NA	RTN4	reticulon 4	57142	ENSG00000115310
P33993	NA	MCM7	minichromosome maintenance complex component 7	4176	ENSG00000166508
P09211	NA	GSTP1	glutathione S-transferase pi 1	2950	ENSG00000084207
P16949	NA	STMN1	stathmin 1	3925	ENSG00000117632
Q9P0J0	NA	NDUFA13	NADH dehydrogenase (ubiquinone) 1 alpha subcomplex, 13	51079	ENSG00000186010
O60610	NA	DIAPH1	diaphanous homolog 1 (Drosophila)	1729	ENSG00000131504
P68104	NA	EEF1A1	eukaryotic translation elongation factor 1 alpha 1	1915	ENSG00000156508
Q86UP2	NA	KTN1	kinectin 1 (kinesin receptor)	3895	ENSG00000126777
Q13011	NA	ECH1	enoyl CoA hydratase 1, peroxisomal	1891	ENSG00000104823
O00425	NA	IGF2BP3	insulin-like growth factor 2 mRNA binding protein 3	10643	ENSG00000136231
Q14980	NA	NUMA1	nuclear mitotic apparatus protein 1	4926	ENSG00000137497
P20042	NA	EIF2S2	eukaryotic translation initiation factor 2, subunit 2 beta, 38kDa	8894	ENSG00000125977
P41091	NA	EIF2S3	eukaryotic translation initiation factor 2, subunit 3 gamma, 52kDa	1968	ENSG00000130741
P05556	NA	ITGB1	integrin, beta 1 (fibronectin receptor, beta polypeptide, antigen CD29 includes MDF2, MSK12)	3688	ENSG00000150093
P13674	NA	P4HA1	prolyl 4-hydroxylase, alpha polypeptide I	5033	ENSG00000122884
P49419	NA	ALDH7A1	aldehyde dehydrogenase 7 family, member A1	501	ENSG00000164904
P37802	NA	TAGLN2	transgelin 2	8407	ENSG00000158710
P08727	NA	KRT19	keratin 19	3880	ENSG00000171345
Q14697	NA	GANAB	glucosidase, alpha; neutral AB	23193	ENSG00000089597
P18206	NA	VCL	vinculin	7414	ENSG00000035403
P11387	NA	TOP1	topoisomerase (DNA) I	7150	ENSG00000198900
P53007	NA	SLC25A1	solute carrier family 25 (mitochondrial carrier; citrate transporter), member 1	6576	ENSG00000100075
Q9UK76	NA	HN1	hematological and neurological expressed 1	51155	ENSG00000189159
Transcrription Target	hsa_V$BACH1_01	DB_ID:2146
C=256;O=8;E=1.09;R=7.37;rawP=1.31e-05;adjP=0.0009
O14773	NA	TPP1	tripeptidyl peptidase I	1200	ENSG00000166340
Q9NQC3	NA	RTN4	reticulon 4	57142	ENSG00000115310
P37802	NA	TAGLN2	transgelin 2	8407	ENSG00000158710
P08727	NA	KRT19	keratin 19	3880	ENSG00000171345
P49748	NA	ACADVL	acyl-CoA dehydrogenase, very long chain	37	ENSG00000072778
O60610	NA	DIAPH1	diaphanous homolog 1 (Drosophila)	1729	ENSG00000131504
P68104	NA	EEF1A1	eukaryotic translation elongation factor 1 alpha 1	1915	ENSG00000156508
Q05639	NA	EEF1A2	eukaryotic translation elongation factor 1 alpha 2	1917	ENSG00000101210
