## Supplementary material for "PGRMC1 phosphorylation and cell plasticity 1: glycolysis, mitochondria, tumor growth": File S7: 6_DM-v-TM_Wikipathways.xlsx

### Sheet: Sheet1
User data and parameters: User data: 6_DM-v-TM.txt, Organism: hsapiens, Id Type: uniprot_swissprot_accession, Ref Set: entrezgene_protein-coding, Significance Level: .001, Statistics Test: Hypergeometric, MTC: BH, Minimum: 3
The results for each enriched gene sets are listed in this table. For each pathway, the first row lists its gene set
name, and corresponding Gene Set ID. The second row lists
number of reference genes in the category (C), number of genes in the gene set and also in the category (O), expected number in the
category (E), Ratio of enrichment (R), p value from hypergeometric test (rawP), and p value adjusted by the multiple test adjustment (adjP).
Finally, genes in the pathway are listed. For each gene, the table lists the user uploaded ID and value (optional), Entrez ID,
Ensembl Gene Stable ID, Gene symbol, and description.
Wikipathways pathway	Leukocyte TarBase	WP2003
C=160;O=8;E=0.68;R=11.79;rawP=3.96e-07;adjP=5.54e-06
Q16881	NA	TXNRD1	thioredoxin reductase 1	7296	ENSG00000198431
Q71U36	NA	TUBA1A	tubulin, alpha 1a	7846	ENSG00000167552
P00491	NA	PNP	purine nucleoside phosphorylase	4860	ENSG00000198805
P16615	NA	ATP2A2	ATPase, Ca++ transporting, cardiac muscle, slow twitch 2	488	ENSG00000174437
P40121	NA	CAPG	capping protein (actin filament), gelsolin-like	822	ENSG00000042493
P42765	NA	ACAA2	acetyl-CoA acyltransferase 2	10449	ENSG00000167315
Q9NQC3	NA	RTN4	reticulon 4	57142	ENSG00000115310
P53007	NA	SLC25A1	solute carrier family 25 (mitochondrial carrier; citrate transporter), member 1	6576	ENSG00000100075
Wikipathways pathway	Translation Factors	WP107
C=51;O=5;E=0.22;R=23.12;rawP=2.45e-06;adjP=1.72e-05
P20042	NA	EIF2S2	eukaryotic translation initiation factor 2, subunit 2 beta, 38kDa	8894	ENSG00000125977
P41091	NA	EIF2S3	eukaryotic translation initiation factor 2, subunit 3 gamma, 52kDa	1968	ENSG00000130741
Q15056	NA	EIF4H	eukaryotic translation initiation factor 4H	7458	ENSG00000106682
P68104	NA	EEF1A1	eukaryotic translation elongation factor 1 alpha 1	1915	ENSG00000156508
Q05639	NA	EEF1A2	eukaryotic translation elongation factor 1 alpha 2	1917	ENSG00000101210
Wikipathways pathway	Squamous cell TarBase	WP2006
C=150;O=6;E=0.64;R=9.43;rawP=4.28e-05;adjP=0.0002
Q16881	NA	TXNRD1	thioredoxin reductase 1	7296	ENSG00000198431
Q9NQC3	NA	RTN4	reticulon 4	57142	ENSG00000115310
Q71U36	NA	TUBA1A	tubulin, alpha 1a	7846	ENSG00000167552
P00491	NA	PNP	purine nucleoside phosphorylase	4860	ENSG00000198805
P16615	NA	ATP2A2	ATPase, Ca++ transporting, cardiac muscle, slow twitch 2	488	ENSG00000174437
P42765	NA	ACAA2	acetyl-CoA acyltransferase 2	10449	ENSG00000167315
Wikipathways pathway	Selenium Pathway	WP15
C=107;O=5;E=0.45;R=11.02;rawP=9.22e-05;adjP=0.0002
P04040	NA	CAT	catalase	847	ENSG00000121691
Q16881	NA	TXNRD1	thioredoxin reductase 1	7296	ENSG00000198431
P02768	NA	ALB	albumin	213	ENSG00000163631
P30044	NA	PRDX5	peroxiredoxin 5	25824	ENSG00000126432
Q06830	NA	PRDX1	peroxiredoxin 1	5052	ENSG00000117450
Wikipathways pathway	Lymphocyte TarBase	WP2004
C=533;O=10;E=2.26;R=4.42;rawP=8.53e-05;adjP=0.0002
Q16881	NA	TXNRD1	thioredoxin reductase 1	7296	ENSG00000198431
Q71U36	NA	TUBA1A	tubulin, alpha 1a	7846	ENSG00000167552
P00491	NA	PNP	purine nucleoside phosphorylase	4860	ENSG00000198805
P16615	NA	ATP2A2	ATPase, Ca++ transporting, cardiac muscle, slow twitch 2	488	ENSG00000174437
P40121	NA	CAPG	capping protein (actin filament), gelsolin-like	822	ENSG00000042493
P42765	NA	ACAA2	acetyl-CoA acyltransferase 2	10449	ENSG00000167315
Q9NQC3	NA	RTN4	reticulon 4	57142	ENSG00000115310
Q6PIU2	NA	NCEH1	neutral cholesterol ester hydrolase 1	57552	ENSG00000144959
P21589	NA	NT5E	5'-nucleotidase, ecto (CD73)	4907	ENSG00000135318
P53007	NA	SLC25A1	solute carrier family 25 (mitochondrial carrier; citrate transporter), member 1	6576	ENSG00000100075
Wikipathways pathway	Epithelium TarBase	WP2002
C=340;O=8;E=1.44;R=5.55;rawP=9.78e-05;adjP=0.0002
Q71U36	NA	TUBA1A	tubulin, alpha 1a	7846	ENSG00000167552
P00491	NA	PNP	purine nucleoside phosphorylase	4860	ENSG00000198805
P16615	NA	ATP2A2	ATPase, Ca++ transporting, cardiac muscle, slow twitch 2	488	ENSG00000174437
P40121	NA	CAPG	capping protein (actin filament), gelsolin-like	822	ENSG00000042493
P42765	NA	ACAA2	acetyl-CoA acyltransferase 2	10449	ENSG00000167315
Q9NQC3	NA	RTN4	reticulon 4	57142	ENSG00000115310
P21589	NA	NT5E	5'-nucleotidase, ecto (CD73)	4907	ENSG00000135318
P53007	NA	SLC25A1	solute carrier family 25 (mitochondrial carrier; citrate transporter), member 1	6576	ENSG00000100075
Wikipathways pathway	Muscle cell TarBase	WP2005
C=424;O=8;E=1.80;R=4.45;rawP=0.0004;adjP=0.0008
Q16881	NA	TXNRD1	thioredoxin reductase 1	7296	ENSG00000198431
Q9NQC3	NA	RTN4	reticulon 4	57142	ENSG00000115310
Q6PIU2	NA	NCEH1	neutral cholesterol ester hydrolase 1	57552	ENSG00000144959
P16615	NA	ATP2A2	ATPase, Ca++ transporting, cardiac muscle, slow twitch 2	488	ENSG00000174437
P53007	NA	SLC25A1	solute carrier family 25 (mitochondrial carrier; citrate transporter), member 1	6576	ENSG00000100075
P21589	NA	NT5E	5'-nucleotidase, ecto (CD73)	4907	ENSG00000135318
P40121	NA	CAPG	capping protein (actin filament), gelsolin-like	822	ENSG00000042493
P42765	NA	ACAA2	acetyl-CoA acyltransferase 2	10449	ENSG00000167315
