## Supplementary material for "PGRMC1 phosphorylation and cell plasticity 1: glycolysis, mitochondria, tumor growth": File S7: 6a_DM-TM_blue_Drug.xlsx

### Sheet: Sheet1
User data and parameters: User data: 6a_DM-TM_blue.txt, Organism: hsapiens, Id Type: uniprot_swissprot_accession, Ref Set: entrezgene_protein-coding, Significance Level: .001, Statistics Test: Hypergeometric, MTC: BH, Minimum: 3
The results for the enriched gene sets are listed in this table. For each target, the first row lists its gene set
name, and corresponding Gene Set ID. The second row lists
number of reference genes in the category (C), number of genes in the gene set and also in the category (O), expected number in the
category (E), Ratio of enrichment (R), p value from hypergeometric test (rawP), and p value adjusted by the multiple test adjustment (adjP).
Finally, genes in the drug are listed. For each gene, the table lists the user uploaded ID and value (optional), Entrez ID,
Ensembl Gene Stable ID, Gene symbol, and description.
drug	nadh	DB_ID:PA164755085
C=223;O=6;E=0.44;R=13.64;rawP=4.64e-06;adjP=1.86e-05
P00367	NA	GLUD1	glutamate dehydrogenase 1	2746	ENSG00000148672
P51649	NA	ALDH5A1	aldehyde dehydrogenase 5 family, member A1	7915	ENSG00000112294
Q9P0J0	NA	NDUFA13	NADH dehydrogenase (ubiquinone) 1 alpha subcomplex, 13	51079	ENSG00000186010
P09211	NA	GSTP1	glutathione S-transferase pi 1	2950	ENSG00000084207
P22570	NA	FDXR	ferredoxin reductase	2232	ENSG00000161513
P00338	NA	LDHA	lactate dehydrogenase A	3939	ENSG00000134333
