## Supplementary material for "PGRMC1 phosphorylation and cell plasticity 1: glycolysis, mitochondria, tumor growth": File S7: 6a_DM-TM_blue_GO.xlsx

### Sheet: Sheet1
User file and parameters: User file: 6a_DM-TM_blue.txt, Organism: hsapiens, Id Type: uniprot_swissprot_accession, Ref Set: entrezgene_protein-coding, Significance Level: .001, Statistics Test: Hypergeometric, MTC: BH, Minimum: 3
The results for each enriched GO category are listed in this table. For each GO category, the first row lists its sub-root
(biological process, molecular function, or cellular component), category name, and corresponding GO ID. The second row lists
number of reference genes in the category (C), number of genes in the gene set and also in the category (O), expected number in the
category (E), Ratio of enrichment (R), p value from hypergeometric test (rawP), and p value adjusted by the multiple test adjustment (adjP).
Finally, genes in the category are listed. For each gene, the table lists the user uploaded ID and value (optional), Entrez ID,
Ensembl Gene Stable ID, Gene symbol, and description.
biological process	oxoacid metabolic process	GO:0043436
C=949;O=17;E=2.57;R=6.62;rawP=9.08e-11;adjP=1.63e-08
Q16851	NA	UGP2	UDP-glucose pyrophosphorylase 2	7360	ENSG00000169764
P00338	NA	LDHA	lactate dehydrogenase A	3939	ENSG00000134333
P00367	NA	GLUD1	glutamate dehydrogenase 1	2746	ENSG00000148672
Q06323	NA	PSME1	proteasome (prosome, macropain) activator subunit 1 (PA28 alpha)	5720	ENSG00000092010
P48735	NA	IDH2	isocitrate dehydrogenase 2 (NADP+), mitochondrial	3418	ENSG00000182054
P38571	NA	LIPA	lipase A, lysosomal acid, cholesterol esterase	3988	ENSG00000107798
P09211	NA	GSTP1	glutathione S-transferase pi 1	2950	ENSG00000084207
Q13011	NA	ECH1	enoyl CoA hydratase 1, peroxisomal	1891	ENSG00000104823
P23381	NA	WARS	tryptophanyl-tRNA synthetase	7453	ENSG00000140105
Q9UBQ7	NA	GRHPR	glyoxylate reductase/hydroxypyruvate reductase	9380	ENSG00000137106
P51649	NA	ALDH5A1	aldehyde dehydrogenase 5 family, member A1	7915	ENSG00000112294
P42765	NA	ACAA2	acetyl-CoA acyltransferase 2	10449	ENSG00000167315
P24752	NA	ACAT1	acetyl-CoA acetyltransferase 1	38	ENSG00000075239
P13674	NA	P4HA1	prolyl 4-hydroxylase, alpha polypeptide I	5033	ENSG00000122884
P49419	NA	ALDH7A1	aldehyde dehydrogenase 7 family, member A1	501	ENSG00000164904
P16278	NA	GLB1	galactosidase, beta 1	2720	ENSG00000170266
P49748	NA	ACADVL	acyl-CoA dehydrogenase, very long chain	37	ENSG00000072778
biological process	carboxylic acid metabolic process	GO:0019752
C=842;O=16;E=2.28;R=7.03;rawP=1.68e-10;adjP=1.63e-08
Q16851	NA	UGP2	UDP-glucose pyrophosphorylase 2	7360	ENSG00000169764
P00338	NA	LDHA	lactate dehydrogenase A	3939	ENSG00000134333
P00367	NA	GLUD1	glutamate dehydrogenase 1	2746	ENSG00000148672
Q06323	NA	PSME1	proteasome (prosome, macropain) activator subunit 1 (PA28 alpha)	5720	ENSG00000092010
P48735	NA	IDH2	isocitrate dehydrogenase 2 (NADP+), mitochondrial	3418	ENSG00000182054
P38571	NA	LIPA	lipase A, lysosomal acid, cholesterol esterase	3988	ENSG00000107798
P09211	NA	GSTP1	glutathione S-transferase pi 1	2950	ENSG00000084207
Q13011	NA	ECH1	enoyl CoA hydratase 1, peroxisomal	1891	ENSG00000104823
P23381	NA	WARS	tryptophanyl-tRNA synthetase	7453	ENSG00000140105
Q9UBQ7	NA	GRHPR	glyoxylate reductase/hydroxypyruvate reductase	9380	ENSG00000137106
P51649	NA	ALDH5A1	aldehyde dehydrogenase 5 family, member A1	7915	ENSG00000112294
P42765	NA	ACAA2	acetyl-CoA acyltransferase 2	10449	ENSG00000167315
P24752	NA	ACAT1	acetyl-CoA acetyltransferase 1	38	ENSG00000075239
P13674	NA	P4HA1	prolyl 4-hydroxylase, alpha polypeptide I	5033	ENSG00000122884
P49419	NA	ALDH7A1	aldehyde dehydrogenase 7 family, member A1	501	ENSG00000164904
P49748	NA	ACADVL	acyl-CoA dehydrogenase, very long chain	37	ENSG00000072778
biological process	organic acid metabolic process	GO:0006082
C=967;O=17;E=2.61;R=6.50;rawP=1.22e-10;adjP=1.63e-08
Q16851	NA	UGP2	UDP-glucose pyrophosphorylase 2	7360	ENSG00000169764
P00338	NA	LDHA	lactate dehydrogenase A	3939	ENSG00000134333
P00367	NA	GLUD1	glutamate dehydrogenase 1	2746	ENSG00000148672
Q06323	NA	PSME1	proteasome (prosome, macropain) activator subunit 1 (PA28 alpha)	5720	ENSG00000092010
P48735	NA	IDH2	isocitrate dehydrogenase 2 (NADP+), mitochondrial	3418	ENSG00000182054
P38571	NA	LIPA	lipase A, lysosomal acid, cholesterol esterase	3988	ENSG00000107798
P09211	NA	GSTP1	glutathione S-transferase pi 1	2950	ENSG00000084207
Q13011	NA	ECH1	enoyl CoA hydratase 1, peroxisomal	1891	ENSG00000104823
P23381	NA	WARS	tryptophanyl-tRNA synthetase	7453	ENSG00000140105
Q9UBQ7	NA	GRHPR	glyoxylate reductase/hydroxypyruvate reductase	9380	ENSG00000137106
P51649	NA	ALDH5A1	aldehyde dehydrogenase 5 family, member A1	7915	ENSG00000112294
P42765	NA	ACAA2	acetyl-CoA acyltransferase 2	10449	ENSG00000167315
P24752	NA	ACAT1	acetyl-CoA acetyltransferase 1	38	ENSG00000075239
P13674	NA	P4HA1	prolyl 4-hydroxylase, alpha polypeptide I	5033	ENSG00000122884
P49419	NA	ALDH7A1	aldehyde dehydrogenase 7 family, member A1	501	ENSG00000164904
P16278	NA	GLB1	galactosidase, beta 1	2720	ENSG00000170266
P49748	NA	ACADVL	acyl-CoA dehydrogenase, very long chain	37	ENSG00000072778
biological process	small molecule metabolic process	GO:0044281
C=2500;O=24;E=6.76;R=3.55;rawP=8.35e-10;adjP=6.07e-08
Q16851	NA	UGP2	UDP-glucose pyrophosphorylase 2	7360	ENSG00000169764
P00338	NA	LDHA	lactate dehydrogenase A	3939	ENSG00000134333
P00367	NA	GLUD1	glutamate dehydrogenase 1	2746	ENSG00000148672
Q06323	NA	PSME1	proteasome (prosome, macropain) activator subunit 1 (PA28 alpha)	5720	ENSG00000092010
P48735	NA	IDH2	isocitrate dehydrogenase 2 (NADP+), mitochondrial	3418	ENSG00000182054
P38571	NA	LIPA	lipase A, lysosomal acid, cholesterol esterase	3988	ENSG00000107798
P09211	NA	GSTP1	glutathione S-transferase pi 1	2950	ENSG00000084207
Q9P0J0	NA	NDUFA13	NADH dehydrogenase (ubiquinone) 1 alpha subcomplex, 13	51079	ENSG00000186010
Q13011	NA	ECH1	enoyl CoA hydratase 1, peroxisomal	1891	ENSG00000104823
P23381	NA	WARS	tryptophanyl-tRNA synthetase	7453	ENSG00000140105
P04040	NA	CAT	catalase	847	ENSG00000121691
Q9UBQ7	NA	GRHPR	glyoxylate reductase/hydroxypyruvate reductase	9380	ENSG00000137106
P51649	NA	ALDH5A1	aldehyde dehydrogenase 5 family, member A1	7915	ENSG00000112294
P22570	NA	FDXR	ferredoxin reductase	2232	ENSG00000161513
P30044	NA	PRDX5	peroxiredoxin 5	25824	ENSG00000126432
P42765	NA	ACAA2	acetyl-CoA acyltransferase 2	10449	ENSG00000167315
P13674	NA	P4HA1	prolyl 4-hydroxylase, alpha polypeptide I	5033	ENSG00000122884
P24752	NA	ACAT1	acetyl-CoA acetyltransferase 1	38	ENSG00000075239
P16278	NA	GLB1	galactosidase, beta 1	2720	ENSG00000170266
P49419	NA	ALDH7A1	aldehyde dehydrogenase 7 family, member A1	501	ENSG00000164904
P06744	NA	GPI	glucose-6-phosphate isomerase	2821	ENSG00000105220
P07602	NA	PSAP	prosaposin	5660	ENSG00000197746
P49748	NA	ACADVL	acyl-CoA dehydrogenase, very long chain	37	ENSG00000072778
P53007	NA	SLC25A1	solute carrier family 25 (mitochondrial carrier; citrate transporter), member 1	6576	ENSG00000100075
biological process	oxidation-reduction process	GO:0055114
C=554;O=12;E=1.50;R=8.01;rawP=1.39e-08;adjP=8.09e-07
P04040	NA	CAT	catalase	847	ENSG00000121691
Q9UBQ7	NA	GRHPR	glyoxylate reductase/hydroxypyruvate reductase	9380	ENSG00000137106
P10253	NA	GAA	glucosidase, alpha; acid	2548	ENSG00000171298
P51649	NA	ALDH5A1	aldehyde dehydrogenase 5 family, member A1	7915	ENSG00000112294
Q16851	NA	UGP2	UDP-glucose pyrophosphorylase 2	7360	ENSG00000169764
P30044	NA	PRDX5	peroxiredoxin 5	25824	ENSG00000126432
P22570	NA	FDXR	ferredoxin reductase	2232	ENSG00000161513
P42765	NA	ACAA2	acetyl-CoA acyltransferase 2	10449	ENSG00000167315
P48735	NA	IDH2	isocitrate dehydrogenase 2 (NADP+), mitochondrial	3418	ENSG00000182054
P49748	NA	ACADVL	acyl-CoA dehydrogenase, very long chain	37	ENSG00000072778
Q9P0J0	NA	NDUFA13	NADH dehydrogenase (ubiquinone) 1 alpha subcomplex, 13	51079	ENSG00000186010
Q13011	NA	ECH1	enoyl CoA hydratase 1, peroxisomal	1891	ENSG00000104823
biological process	monocarboxylic acid metabolic process	GO:0032787
C=405;O=10;E=1.10;R=9.13;rawP=8.38e-08;adjP=4.06e-06
Q9UBQ7	NA	GRHPR	glyoxylate reductase/hydroxypyruvate reductase	9380	ENSG00000137106
P51649	NA	ALDH5A1	aldehyde dehydrogenase 5 family, member A1	7915	ENSG00000112294
Q16851	NA	UGP2	UDP-glucose pyrophosphorylase 2	7360	ENSG00000169764
P00338	NA	LDHA	lactate dehydrogenase A	3939	ENSG00000134333
P42765	NA	ACAA2	acetyl-CoA acyltransferase 2	10449	ENSG00000167315
P13674	NA	P4HA1	prolyl 4-hydroxylase, alpha polypeptide I	5033	ENSG00000122884
P48735	NA	IDH2	isocitrate dehydrogenase 2 (NADP+), mitochondrial	3418	ENSG00000182054
P38571	NA	LIPA	lipase A, lysosomal acid, cholesterol esterase	3988	ENSG00000107798
P49748	NA	ACADVL	acyl-CoA dehydrogenase, very long chain	37	ENSG00000072778
Q13011	NA	ECH1	enoyl CoA hydratase 1, peroxisomal	1891	ENSG00000104823
biological process	generation of precursor metabolites and energy	GO:0006091
C=447;O=10;E=1.21;R=8.27;rawP=2.10e-07;adjP=8.73e-06
P04040	NA	CAT	catalase	847	ENSG00000121691
P10253	NA	GAA	glucosidase, alpha; acid	2548	ENSG00000171298
P51649	NA	ALDH5A1	aldehyde dehydrogenase 5 family, member A1	7915	ENSG00000112294
Q16851	NA	UGP2	UDP-glucose pyrophosphorylase 2	7360	ENSG00000169764
P22570	NA	FDXR	ferredoxin reductase	2232	ENSG00000161513
P00338	NA	LDHA	lactate dehydrogenase A	3939	ENSG00000134333
P48735	NA	IDH2	isocitrate dehydrogenase 2 (NADP+), mitochondrial	3418	ENSG00000182054
P06744	NA	GPI	glucose-6-phosphate isomerase	2821	ENSG00000105220
P49748	NA	ACADVL	acyl-CoA dehydrogenase, very long chain	37	ENSG00000072778
Q9P0J0	NA	NDUFA13	NADH dehydrogenase (ubiquinone) 1 alpha subcomplex, 13	51079	ENSG00000186010
biological process	organic acid catabolic process	GO:0016054
C=198;O=7;E=0.54;R=13.07;rawP=8.77e-07;adjP=2.84e-05
P24752	NA	ACAT1	acetyl-CoA acetyltransferase 1	38	ENSG00000075239
P49419	NA	ALDH7A1	aldehyde dehydrogenase 7 family, member A1	501	ENSG00000164904
P00367	NA	GLUD1	glutamate dehydrogenase 1	2746	ENSG00000148672
P51649	NA	ALDH5A1	aldehyde dehydrogenase 5 family, member A1	7915	ENSG00000112294
P49748	NA	ACADVL	acyl-CoA dehydrogenase, very long chain	37	ENSG00000072778
Q13011	NA	ECH1	enoyl CoA hydratase 1, peroxisomal	1891	ENSG00000104823
P42765	NA	ACAA2	acetyl-CoA acyltransferase 2	10449	ENSG00000167315
biological process	carboxylic acid catabolic process	GO:0046395
C=198;O=7;E=0.54;R=13.07;rawP=8.77e-07;adjP=2.84e-05
P24752	NA	ACAT1	acetyl-CoA acetyltransferase 1	38	ENSG00000075239
P49419	NA	ALDH7A1	aldehyde dehydrogenase 7 family, member A1	501	ENSG00000164904
P00367	NA	GLUD1	glutamate dehydrogenase 1	2746	ENSG00000148672
P51649	NA	ALDH5A1	aldehyde dehydrogenase 5 family, member A1	7915	ENSG00000112294
P49748	NA	ACADVL	acyl-CoA dehydrogenase, very long chain	37	ENSG00000072778
Q13011	NA	ECH1	enoyl CoA hydratase 1, peroxisomal	1891	ENSG00000104823
P42765	NA	ACAA2	acetyl-CoA acyltransferase 2	10449	ENSG00000167315
biological process	catabolic process	GO:0009056
C=1991;O=18;E=5.38;R=3.34;rawP=1.06e-06;adjP=3.08e-05
P10253	NA	GAA	glucosidase, alpha; acid	2548	ENSG00000171298
P00338	NA	LDHA	lactate dehydrogenase A	3939	ENSG00000134333
P00367	NA	GLUD1	glutamate dehydrogenase 1	2746	ENSG00000148672
Q06323	NA	PSME1	proteasome (prosome, macropain) activator subunit 1 (PA28 alpha)	5720	ENSG00000092010
P48735	NA	IDH2	isocitrate dehydrogenase 2 (NADP+), mitochondrial	3418	ENSG00000182054
P38571	NA	LIPA	lipase A, lysosomal acid, cholesterol esterase	3988	ENSG00000107798
Q13011	NA	ECH1	enoyl CoA hydratase 1, peroxisomal	1891	ENSG00000104823
O14773	NA	TPP1	tripeptidyl peptidase I	1200	ENSG00000166340
P04040	NA	CAT	catalase	847	ENSG00000121691
P51649	NA	ALDH5A1	aldehyde dehydrogenase 5 family, member A1	7915	ENSG00000112294
P30044	NA	PRDX5	peroxiredoxin 5	25824	ENSG00000126432
P42765	NA	ACAA2	acetyl-CoA acyltransferase 2	10449	ENSG00000167315
P24752	NA	ACAT1	acetyl-CoA acetyltransferase 1	38	ENSG00000075239
P49419	NA	ALDH7A1	aldehyde dehydrogenase 7 family, member A1	501	ENSG00000164904
P16278	NA	GLB1	galactosidase, beta 1	2720	ENSG00000170266
P06744	NA	GPI	glucose-6-phosphate isomerase	2821	ENSG00000105220
P49748	NA	ACADVL	acyl-CoA dehydrogenase, very long chain	37	ENSG00000072778
P07384	NA	CAPN1	calpain 1, (mu/I) large subunit	823	ENSG00000014216
biological process	organic substance catabolic process	GO:1901575
C=1851;O=17;E=5.01;R=3.40;rawP=2.01e-06;adjP=5.32e-05
P10253	NA	GAA	glucosidase, alpha; acid	2548	ENSG00000171298
P00338	NA	LDHA	lactate dehydrogenase A	3939	ENSG00000134333
P00367	NA	GLUD1	glutamate dehydrogenase 1	2746	ENSG00000148672
Q06323	NA	PSME1	proteasome (prosome, macropain) activator subunit 1 (PA28 alpha)	5720	ENSG00000092010
P48735	NA	IDH2	isocitrate dehydrogenase 2 (NADP+), mitochondrial	3418	ENSG00000182054
P38571	NA	LIPA	lipase A, lysosomal acid, cholesterol esterase	3988	ENSG00000107798
Q13011	NA	ECH1	enoyl CoA hydratase 1, peroxisomal	1891	ENSG00000104823
O14773	NA	TPP1	tripeptidyl peptidase I	1200	ENSG00000166340
P04040	NA	CAT	catalase	847	ENSG00000121691
P51649	NA	ALDH5A1	aldehyde dehydrogenase 5 family, member A1	7915	ENSG00000112294
P42765	NA	ACAA2	acetyl-CoA acyltransferase 2	10449	ENSG00000167315
P24752	NA	ACAT1	acetyl-CoA acetyltransferase 1	38	ENSG00000075239
P49419	NA	ALDH7A1	aldehyde dehydrogenase 7 family, member A1	501	ENSG00000164904
P16278	NA	GLB1	galactosidase, beta 1	2720	ENSG00000170266
P06744	NA	GPI	glucose-6-phosphate isomerase	2821	ENSG00000105220
P49748	NA	ACADVL	acyl-CoA dehydrogenase, very long chain	37	ENSG00000072778
P07384	NA	CAPN1	calpain 1, (mu/I) large subunit	823	ENSG00000014216
biological process	hexose metabolic process	GO:0019318
C=249;O=7;E=0.67;R=10.40;rawP=4.03e-06;adjP=9.02e-05
P16278	NA	GLB1	galactosidase, beta 1	2720	ENSG00000170266
P10253	NA	GAA	glucosidase, alpha; acid	2548	ENSG00000171298
P06744	NA	GPI	glucose-6-phosphate isomerase	2821	ENSG00000105220
P51649	NA	ALDH5A1	aldehyde dehydrogenase 5 family, member A1	7915	ENSG00000112294
Q16851	NA	UGP2	UDP-glucose pyrophosphorylase 2	7360	ENSG00000169764
P00338	NA	LDHA	lactate dehydrogenase A	3939	ENSG00000134333
P53007	NA	SLC25A1	solute carrier family 25 (mitochondrial carrier; citrate transporter), member 1	6576	ENSG00000100075
biological process	cellular aldehyde metabolic process	GO:0006081
C=40;O=4;E=0.11;R=36.98;rawP=3.89e-06;adjP=9.02e-05
Q9UBQ7	NA	GRHPR	glyoxylate reductase/hydroxypyruvate reductase	9380	ENSG00000137106
P49419	NA	ALDH7A1	aldehyde dehydrogenase 7 family, member A1	501	ENSG00000164904
P48735	NA	IDH2	isocitrate dehydrogenase 2 (NADP+), mitochondrial	3418	ENSG00000182054
P06744	NA	GPI	glucose-6-phosphate isomerase	2821	ENSG00000105220
biological process	small molecule catabolic process	GO:0044282
C=258;O=7;E=0.70;R=10.03;rawP=5.10e-06;adjP=0.0001
P24752	NA	ACAT1	acetyl-CoA acetyltransferase 1	38	ENSG00000075239
P49419	NA	ALDH7A1	aldehyde dehydrogenase 7 family, member A1	501	ENSG00000164904
P00367	NA	GLUD1	glutamate dehydrogenase 1	2746	ENSG00000148672
P51649	NA	ALDH5A1	aldehyde dehydrogenase 5 family, member A1	7915	ENSG00000112294
P49748	NA	ACADVL	acyl-CoA dehydrogenase, very long chain	37	ENSG00000072778
Q13011	NA	ECH1	enoyl CoA hydratase 1, peroxisomal	1891	ENSG00000104823
P42765	NA	ACAA2	acetyl-CoA acyltransferase 2	10449	ENSG00000167315
biological process	single-organism catabolic process	GO:0044712
C=259;O=7;E=0.70;R=9.99;rawP=5.23e-06;adjP=0.0001
P24752	NA	ACAT1	acetyl-CoA acetyltransferase 1	38	ENSG00000075239
P49419	NA	ALDH7A1	aldehyde dehydrogenase 7 family, member A1	501	ENSG00000164904
P00367	NA	GLUD1	glutamate dehydrogenase 1	2746	ENSG00000148672
P51649	NA	ALDH5A1	aldehyde dehydrogenase 5 family, member A1	7915	ENSG00000112294
P49748	NA	ACADVL	acyl-CoA dehydrogenase, very long chain	37	ENSG00000072778
Q13011	NA	ECH1	enoyl CoA hydratase 1, peroxisomal	1891	ENSG00000104823
P42765	NA	ACAA2	acetyl-CoA acyltransferase 2	10449	ENSG00000167315
biological process	monosaccharide metabolic process	GO:0005996
C=279;O=7;E=0.75;R=9.28;rawP=8.51e-06;adjP=0.0002
P16278	NA	GLB1	galactosidase, beta 1	2720	ENSG00000170266
P10253	NA	GAA	glucosidase, alpha; acid	2548	ENSG00000171298
P06744	NA	GPI	glucose-6-phosphate isomerase	2821	ENSG00000105220
P51649	NA	ALDH5A1	aldehyde dehydrogenase 5 family, member A1	7915	ENSG00000112294
Q16851	NA	UGP2	UDP-glucose pyrophosphorylase 2	7360	ENSG00000169764
P00338	NA	LDHA	lactate dehydrogenase A	3939	ENSG00000134333
P53007	NA	SLC25A1	solute carrier family 25 (mitochondrial carrier; citrate transporter), member 1	6576	ENSG00000100075
biological process	cellular catabolic process	GO:0044248
C=1665;O=15;E=4.50;R=3.33;rawP=1.36e-05;adjP=0.0002
P04040	NA	CAT	catalase	847	ENSG00000121691
O14773	NA	TPP1	tripeptidyl peptidase I	1200	ENSG00000166340
P51649	NA	ALDH5A1	aldehyde dehydrogenase 5 family, member A1	7915	ENSG00000112294
P30044	NA	PRDX5	peroxiredoxin 5	25824	ENSG00000126432
P42765	NA	ACAA2	acetyl-CoA acyltransferase 2	10449	ENSG00000167315
P24752	NA	ACAT1	acetyl-CoA acetyltransferase 1	38	ENSG00000075239
P16278	NA	GLB1	galactosidase, beta 1	2720	ENSG00000170266
P00367	NA	GLUD1	glutamate dehydrogenase 1	2746	ENSG00000148672
Q06323	NA	PSME1	proteasome (prosome, macropain) activator subunit 1 (PA28 alpha)	5720	ENSG00000092010
P48735	NA	IDH2	isocitrate dehydrogenase 2 (NADP+), mitochondrial	3418	ENSG00000182054
P49419	NA	ALDH7A1	aldehyde dehydrogenase 7 family, member A1	501	ENSG00000164904
P06744	NA	GPI	glucose-6-phosphate isomerase	2821	ENSG00000105220
P49748	NA	ACADVL	acyl-CoA dehydrogenase, very long chain	37	ENSG00000072778
P07384	NA	CAPN1	calpain 1, (mu/I) large subunit	823	ENSG00000014216
Q13011	NA	ECH1	enoyl CoA hydratase 1, peroxisomal	1891	ENSG00000104823
biological process	sterol metabolic process	GO:0016125
C=122;O=5;E=0.33;R=15.16;rawP=1.82e-05;adjP=0.0003
P04040	NA	CAT	catalase	847	ENSG00000121691
P49748	NA	ACADVL	acyl-CoA dehydrogenase, very long chain	37	ENSG00000072778
P38571	NA	LIPA	lipase A, lysosomal acid, cholesterol esterase	3988	ENSG00000107798
P22570	NA	FDXR	ferredoxin reductase	2232	ENSG00000161513
P42765	NA	ACAA2	acetyl-CoA acyltransferase 2	10449	ENSG00000167315
biological process	energy derivation by oxidation of organic compounds	GO:0015980
C=326;O=7;E=0.88;R=7.94;rawP=2.33e-05;adjP=0.0003
P04040	NA	CAT	catalase	847	ENSG00000121691
P48735	NA	IDH2	isocitrate dehydrogenase 2 (NADP+), mitochondrial	3418	ENSG00000182054
P10253	NA	GAA	glucosidase, alpha; acid	2548	ENSG00000171298
P51649	NA	ALDH5A1	aldehyde dehydrogenase 5 family, member A1	7915	ENSG00000112294
Q16851	NA	UGP2	UDP-glucose pyrophosphorylase 2	7360	ENSG00000169764
P49748	NA	ACADVL	acyl-CoA dehydrogenase, very long chain	37	ENSG00000072778
Q9P0J0	NA	NDUFA13	NADH dehydrogenase (ubiquinone) 1 alpha subcomplex, 13	51079	ENSG00000186010
biological process	glucose metabolic process	GO:0006006
C=213;O=6;E=0.58;R=10.42;rawP=2.10e-05;adjP=0.0003
P10253	NA	GAA	glucosidase, alpha; acid	2548	ENSG00000171298
P06744	NA	GPI	glucose-6-phosphate isomerase	2821	ENSG00000105220
P51649	NA	ALDH5A1	aldehyde dehydrogenase 5 family, member A1	7915	ENSG00000112294
Q16851	NA	UGP2	UDP-glucose pyrophosphorylase 2	7360	ENSG00000169764
P00338	NA	LDHA	lactate dehydrogenase A	3939	ENSG00000134333
P53007	NA	SLC25A1	solute carrier family 25 (mitochondrial carrier; citrate transporter), member 1	6576	ENSG00000100075
biological process	lipid metabolic process	GO:0006629
C=1137;O=12;E=3.07;R=3.90;rawP=2.87e-05;adjP=0.0004
P04040	NA	CAT	catalase	847	ENSG00000121691
O14773	NA	TPP1	tripeptidyl peptidase I	1200	ENSG00000166340
P51649	NA	ALDH5A1	aldehyde dehydrogenase 5 family, member A1	7915	ENSG00000112294
P22570	NA	FDXR	ferredoxin reductase	2232	ENSG00000161513
P42765	NA	ACAA2	acetyl-CoA acyltransferase 2	10449	ENSG00000167315
P24752	NA	ACAT1	acetyl-CoA acetyltransferase 1	38	ENSG00000075239
P16278	NA	GLB1	galactosidase, beta 1	2720	ENSG00000170266
P07602	NA	PSAP	prosaposin	5660	ENSG00000197746
P49748	NA	ACADVL	acyl-CoA dehydrogenase, very long chain	37	ENSG00000072778
P38571	NA	LIPA	lipase A, lysosomal acid, cholesterol esterase	3988	ENSG00000107798
Q13011	NA	ECH1	enoyl CoA hydratase 1, peroxisomal	1891	ENSG00000104823
P53007	NA	SLC25A1	solute carrier family 25 (mitochondrial carrier; citrate transporter), member 1	6576	ENSG00000100075
biological process	cellular lipid metabolic process	GO:0044255
C=809;O=10;E=2.19;R=4.57;rawP=4.19e-05;adjP=0.0006
P04040	NA	CAT	catalase	847	ENSG00000121691
P51649	NA	ALDH5A1	aldehyde dehydrogenase 5 family, member A1	7915	ENSG00000112294
P42765	NA	ACAA2	acetyl-CoA acyltransferase 2	10449	ENSG00000167315
P24752	NA	ACAT1	acetyl-CoA acetyltransferase 1	38	ENSG00000075239
P16278	NA	GLB1	galactosidase, beta 1	2720	ENSG00000170266
P07602	NA	PSAP	prosaposin	5660	ENSG00000197746
P49748	NA	ACADVL	acyl-CoA dehydrogenase, very long chain	37	ENSG00000072778
P38571	NA	LIPA	lipase A, lysosomal acid, cholesterol esterase	3988	ENSG00000107798
Q13011	NA	ECH1	enoyl CoA hydratase 1, peroxisomal	1891	ENSG00000104823
P53007	NA	SLC25A1	solute carrier family 25 (mitochondrial carrier; citrate transporter), member 1	6576	ENSG00000100075
biological process	fatty acid catabolic process	GO:0009062
C=75;O=4;E=0.20;R=19.72;rawP=4.83e-05;adjP=0.0006
P51649	NA	ALDH5A1	aldehyde dehydrogenase 5 family, member A1	7915	ENSG00000112294
P49748	NA	ACADVL	acyl-CoA dehydrogenase, very long chain	37	ENSG00000072778
Q13011	NA	ECH1	enoyl CoA hydratase 1, peroxisomal	1891	ENSG00000104823
P42765	NA	ACAA2	acetyl-CoA acyltransferase 2	10449	ENSG00000167315
biological process	organonitrogen compound metabolic process	GO:1901564
C=1673;O=14;E=4.52;R=3.09;rawP=6.83e-05;adjP=0.0008
P04040	NA	CAT	catalase	847	ENSG00000121691
O14773	NA	TPP1	tripeptidyl peptidase I	1200	ENSG00000166340
P51649	NA	ALDH5A1	aldehyde dehydrogenase 5 family, member A1	7915	ENSG00000112294
P30044	NA	PRDX5	peroxiredoxin 5	25824	ENSG00000126432
P30086	NA	PEBP1	phosphatidylethanolamine binding protein 1	5037	ENSG00000089220
P13674	NA	P4HA1	prolyl 4-hydroxylase, alpha polypeptide I	5033	ENSG00000122884
P24752	NA	ACAT1	acetyl-CoA acetyltransferase 1	38	ENSG00000075239
P16278	NA	GLB1	galactosidase, beta 1	2720	ENSG00000170266
P00367	NA	GLUD1	glutamate dehydrogenase 1	2746	ENSG00000148672
Q06323	NA	PSME1	proteasome (prosome, macropain) activator subunit 1 (PA28 alpha)	5720	ENSG00000092010
P49419	NA	ALDH7A1	aldehyde dehydrogenase 7 family, member A1	501	ENSG00000164904
P07602	NA	PSAP	prosaposin	5660	ENSG00000197746
P09211	NA	GSTP1	glutathione S-transferase pi 1	2950	ENSG00000084207
P23381	NA	WARS	tryptophanyl-tRNA synthetase	7453	ENSG00000140105
molecular function	oxidoreductase activity	GO:0016491
C=697;O=13;E=1.77;R=7.35;rawP=7.92e-09;adjP=3.96e-07
P04040	NA	CAT	catalase	847	ENSG00000121691
Q9UBQ7	NA	GRHPR	glyoxylate reductase/hydroxypyruvate reductase	9380	ENSG00000137106
P02792	NA	FTL	ferritin, light polypeptide	2512	ENSG00000087086
P51649	NA	ALDH5A1	aldehyde dehydrogenase 5 family, member A1	7915	ENSG00000112294
P30044	NA	PRDX5	peroxiredoxin 5	25824	ENSG00000126432
P22570	NA	FDXR	ferredoxin reductase	2232	ENSG00000161513
P00338	NA	LDHA	lactate dehydrogenase A	3939	ENSG00000134333
P13674	NA	P4HA1	prolyl 4-hydroxylase, alpha polypeptide I	5033	ENSG00000122884
P00367	NA	GLUD1	glutamate dehydrogenase 1	2746	ENSG00000148672
P48735	NA	IDH2	isocitrate dehydrogenase 2 (NADP+), mitochondrial	3418	ENSG00000182054
P49419	NA	ALDH7A1	aldehyde dehydrogenase 7 family, member A1	501	ENSG00000164904
P49748	NA	ACADVL	acyl-CoA dehydrogenase, very long chain	37	ENSG00000072778
Q9P0J0	NA	NDUFA13	NADH dehydrogenase (ubiquinone) 1 alpha subcomplex, 13	51079	ENSG00000186010
molecular function	catalytic activity	GO:0003824
C=5299;O=29;E=13.44;R=2.16;rawP=3.02e-07;adjP=7.55e-06
P02792	NA	FTL	ferritin, light polypeptide	2512	ENSG00000087086
P10253	NA	GAA	glucosidase, alpha; acid	2548	ENSG00000171298
Q71U36	NA	TUBA1A	tubulin, alpha 1a	7846	ENSG00000167552
Q16851	NA	UGP2	UDP-glucose pyrophosphorylase 2	7360	ENSG00000169764
P00338	NA	LDHA	lactate dehydrogenase A	3939	ENSG00000134333
P00367	NA	GLUD1	glutamate dehydrogenase 1	2746	ENSG00000148672
P48735	NA	IDH2	isocitrate dehydrogenase 2 (NADP+), mitochondrial	3418	ENSG00000182054
P38571	NA	LIPA	lipase A, lysosomal acid, cholesterol esterase	3988	ENSG00000107798
P09211	NA	GSTP1	glutathione S-transferase pi 1	2950	ENSG00000084207
Q9P0J0	NA	NDUFA13	NADH dehydrogenase (ubiquinone) 1 alpha subcomplex, 13	51079	ENSG00000186010
Q13011	NA	ECH1	enoyl CoA hydratase 1, peroxisomal	1891	ENSG00000104823
P23381	NA	WARS	tryptophanyl-tRNA synthetase	7453	ENSG00000140105
P04040	NA	CAT	catalase	847	ENSG00000121691
O14773	NA	TPP1	tripeptidyl peptidase I	1200	ENSG00000166340
Q9UBQ7	NA	GRHPR	glyoxylate reductase/hydroxypyruvate reductase	9380	ENSG00000137106
P51649	NA	ALDH5A1	aldehyde dehydrogenase 5 family, member A1	7915	ENSG00000112294
P30044	NA	PRDX5	peroxiredoxin 5	25824	ENSG00000126432
Q05639	NA	EEF1A2	eukaryotic translation elongation factor 1 alpha 2	1917	ENSG00000101210
P22570	NA	FDXR	ferredoxin reductase	2232	ENSG00000161513
P42765	NA	ACAA2	acetyl-CoA acyltransferase 2	10449	ENSG00000167315
P13674	NA	P4HA1	prolyl 4-hydroxylase, alpha polypeptide I	5033	ENSG00000122884
P24752	NA	ACAT1	acetyl-CoA acetyltransferase 1	38	ENSG00000075239
P16278	NA	GLB1	galactosidase, beta 1	2720	ENSG00000170266
P49419	NA	ALDH7A1	aldehyde dehydrogenase 7 family, member A1	501	ENSG00000164904
P06744	NA	GPI	glucose-6-phosphate isomerase	2821	ENSG00000105220
P07339	NA	CTSD	cathepsin D	1509	ENSG00000117984
P49748	NA	ACADVL	acyl-CoA dehydrogenase, very long chain	37	ENSG00000072778
Q14697	NA	GANAB	glucosidase, alpha; neutral AB	23193	ENSG00000089597
P07384	NA	CAPN1	calpain 1, (mu/I) large subunit	823	ENSG00000014216
molecular function	coenzyme binding	GO:0050662
C=184;O=6;E=0.47;R=12.85;rawP=6.31e-06;adjP=0.0001
P24752	NA	ACAT1	acetyl-CoA acetyltransferase 1	38	ENSG00000075239
P04040	NA	CAT	catalase	847	ENSG00000121691
Q9UBQ7	NA	GRHPR	glyoxylate reductase/hydroxypyruvate reductase	9380	ENSG00000137106
P48735	NA	IDH2	isocitrate dehydrogenase 2 (NADP+), mitochondrial	3418	ENSG00000182054
P00367	NA	GLUD1	glutamate dehydrogenase 1	2746	ENSG00000148672
P49748	NA	ACADVL	acyl-CoA dehydrogenase, very long chain	37	ENSG00000072778
molecular function	carbohydrate binding	GO:0030246
C=267;O=6;E=0.68;R=8.86;rawP=5.19e-05;adjP=0.0005
P13674	NA	P4HA1	prolyl 4-hydroxylase, alpha polypeptide I	5033	ENSG00000122884
P10253	NA	GAA	glucosidase, alpha; acid	2548	ENSG00000171298
P06744	NA	GPI	glucose-6-phosphate isomerase	2821	ENSG00000105220
P17931	NA	LGALS3	lectin, galactoside-binding, soluble, 3	3958	ENSG00000131981
Q16851	NA	UGP2	UDP-glucose pyrophosphorylase 2	7360	ENSG00000169764
Q14697	NA	GANAB	glucosidase, alpha; neutral AB	23193	ENSG00000089597
molecular function	cofactor binding	GO:0048037
C=259;O=6;E=0.66;R=9.13;rawP=4.38e-05;adjP=0.0005
P24752	NA	ACAT1	acetyl-CoA acetyltransferase 1	38	ENSG00000075239
P04040	NA	CAT	catalase	847	ENSG00000121691
Q9UBQ7	NA	GRHPR	glyoxylate reductase/hydroxypyruvate reductase	9380	ENSG00000137106
P48735	NA	IDH2	isocitrate dehydrogenase 2 (NADP+), mitochondrial	3418	ENSG00000182054
P00367	NA	GLUD1	glutamate dehydrogenase 1	2746	ENSG00000148672
P49748	NA	ACADVL	acyl-CoA dehydrogenase, very long chain	37	ENSG00000072778
cellular component	cytoplasmic part	GO:0044444
C=6728;O=38;E=16.13;R=2.36;rawP=2.80e-13;adjP=1.99e-11
P10253	NA	GAA	glucosidase, alpha; acid	2548	ENSG00000171298
P17931	NA	LGALS3	lectin, galactoside-binding, soluble, 3	3958	ENSG00000131981
P08133	NA	ANXA6	annexin A6	309	ENSG00000197043
Q16851	NA	UGP2	UDP-glucose pyrophosphorylase 2	7360	ENSG00000169764
P30086	NA	PEBP1	phosphatidylethanolamine binding protein 1	5037	ENSG00000089220
P00367	NA	GLUD1	glutamate dehydrogenase 1	2746	ENSG00000148672
Q06323	NA	PSME1	proteasome (prosome, macropain) activator subunit 1 (PA28 alpha)	5720	ENSG00000092010
P48735	NA	IDH2	isocitrate dehydrogenase 2 (NADP+), mitochondrial	3418	ENSG00000182054
Q15019	NA	2002-09-01	septin 2	4735	ENSG00000168385
Q9P0J0	NA	NDUFA13	NADH dehydrogenase (ubiquinone) 1 alpha subcomplex, 13	51079	ENSG00000186010
P09211	NA	GSTP1	glutathione S-transferase pi 1	2950	ENSG00000084207
O14773	NA	TPP1	tripeptidyl peptidase I	1200	ENSG00000166340
Q05639	NA	EEF1A2	eukaryotic translation elongation factor 1 alpha 2	1917	ENSG00000101210
P22570	NA	FDXR	ferredoxin reductase	2232	ENSG00000161513
P40121	NA	CAPG	capping protein (actin filament), gelsolin-like	822	ENSG00000042493
P42765	NA	ACAA2	acetyl-CoA acyltransferase 2	10449	ENSG00000167315
P49419	NA	ALDH7A1	aldehyde dehydrogenase 7 family, member A1	501	ENSG00000164904
P07339	NA	CTSD	cathepsin D	1509	ENSG00000117984
Q14697	NA	GANAB	glucosidase, alpha; neutral AB	23193	ENSG00000089597
P53007	NA	SLC25A1	solute carrier family 25 (mitochondrial carrier; citrate transporter), member 1	6576	ENSG00000100075
Q9BPW8	NA	NIPSNAP1	nipsnap homolog 1 (C. elegans)	8508	ENSG00000184117
P02792	NA	FTL	ferritin, light polypeptide	2512	ENSG00000087086
Q71U36	NA	TUBA1A	tubulin, alpha 1a	7846	ENSG00000167552
P00338	NA	LDHA	lactate dehydrogenase A	3939	ENSG00000134333
P38571	NA	LIPA	lipase A, lysosomal acid, cholesterol esterase	3988	ENSG00000107798
Q13011	NA	ECH1	enoyl CoA hydratase 1, peroxisomal	1891	ENSG00000104823
P23381	NA	WARS	tryptophanyl-tRNA synthetase	7453	ENSG00000140105
Q14980	NA	NUMA1	nuclear mitotic apparatus protein 1	4926	ENSG00000137497
P04040	NA	CAT	catalase	847	ENSG00000121691
Q9UBQ7	NA	GRHPR	glyoxylate reductase/hydroxypyruvate reductase	9380	ENSG00000137106
P51649	NA	ALDH5A1	aldehyde dehydrogenase 5 family, member A1	7915	ENSG00000112294
P30044	NA	PRDX5	peroxiredoxin 5	25824	ENSG00000126432
P13674	NA	P4HA1	prolyl 4-hydroxylase, alpha polypeptide I	5033	ENSG00000122884
P24752	NA	ACAT1	acetyl-CoA acetyltransferase 1	38	ENSG00000075239
P16278	NA	GLB1	galactosidase, beta 1	2720	ENSG00000170266
P06744	NA	GPI	glucose-6-phosphate isomerase	2821	ENSG00000105220
P07602	NA	PSAP	prosaposin	5660	ENSG00000197746
P49748	NA	ACADVL	acyl-CoA dehydrogenase, very long chain	37	ENSG00000072778
cellular component	mitochondrion	GO:0005739
C=1515;O=21;E=3.63;R=5.78;rawP=2.80e-12;adjP=9.94e-11
P17931	NA	LGALS3	lectin, galactoside-binding, soluble, 3	3958	ENSG00000131981
P30086	NA	PEBP1	phosphatidylethanolamine binding protein 1	5037	ENSG00000089220
P00338	NA	LDHA	lactate dehydrogenase A	3939	ENSG00000134333
P00367	NA	GLUD1	glutamate dehydrogenase 1	2746	ENSG00000148672
P48735	NA	IDH2	isocitrate dehydrogenase 2 (NADP+), mitochondrial	3418	ENSG00000182054
P09211	NA	GSTP1	glutathione S-transferase pi 1	2950	ENSG00000084207
Q9P0J0	NA	NDUFA13	NADH dehydrogenase (ubiquinone) 1 alpha subcomplex, 13	51079	ENSG00000186010
Q13011	NA	ECH1	enoyl CoA hydratase 1, peroxisomal	1891	ENSG00000104823
O14773	NA	TPP1	tripeptidyl peptidase I	1200	ENSG00000166340
P04040	NA	CAT	catalase	847	ENSG00000121691
P51649	NA	ALDH5A1	aldehyde dehydrogenase 5 family, member A1	7915	ENSG00000112294
P22570	NA	FDXR	ferredoxin reductase	2232	ENSG00000161513
P30044	NA	PRDX5	peroxiredoxin 5	25824	ENSG00000126432
P42765	NA	ACAA2	acetyl-CoA acyltransferase 2	10449	ENSG00000167315
P13674	NA	P4HA1	prolyl 4-hydroxylase, alpha polypeptide I	5033	ENSG00000122884
P24752	NA	ACAT1	acetyl-CoA acetyltransferase 1	38	ENSG00000075239
P49419	NA	ALDH7A1	aldehyde dehydrogenase 7 family, member A1	501	ENSG00000164904
P07602	NA	PSAP	prosaposin	5660	ENSG00000197746
P49748	NA	ACADVL	acyl-CoA dehydrogenase, very long chain	37	ENSG00000072778
Q9BPW8	NA	NIPSNAP1	nipsnap homolog 1 (C. elegans)	8508	ENSG00000184117
P53007	NA	SLC25A1	solute carrier family 25 (mitochondrial carrier; citrate transporter), member 1	6576	ENSG00000100075
cellular component	cytoplasm	GO:0005737
C=9051;O=40;E=21.70;R=1.84;rawP=2.29e-11;adjP=5.42e-10
P10253	NA	GAA	glucosidase, alpha; acid	2548	ENSG00000171298
P17931	NA	LGALS3	lectin, galactoside-binding, soluble, 3	3958	ENSG00000131981
P08133	NA	ANXA6	annexin A6	309	ENSG00000197043
Q16851	NA	UGP2	UDP-glucose pyrophosphorylase 2	7360	ENSG00000169764
P30086	NA	PEBP1	phosphatidylethanolamine binding protein 1	5037	ENSG00000089220
P00367	NA	GLUD1	glutamate dehydrogenase 1	2746	ENSG00000148672
Q06323	NA	PSME1	proteasome (prosome, macropain) activator subunit 1 (PA28 alpha)	5720	ENSG00000092010
P48735	NA	IDH2	isocitrate dehydrogenase 2 (NADP+), mitochondrial	3418	ENSG00000182054
Q15019	NA	2002-09-01	septin 2	4735	ENSG00000168385
Q9P0J0	NA	NDUFA13	NADH dehydrogenase (ubiquinone) 1 alpha subcomplex, 13	51079	ENSG00000186010
P09211	NA	GSTP1	glutathione S-transferase pi 1	2950	ENSG00000084207
O14773	NA	TPP1	tripeptidyl peptidase I	1200	ENSG00000166340
Q05639	NA	EEF1A2	eukaryotic translation elongation factor 1 alpha 2	1917	ENSG00000101210
P22570	NA	FDXR	ferredoxin reductase	2232	ENSG00000161513
P40121	NA	CAPG	capping protein (actin filament), gelsolin-like	822	ENSG00000042493
P42765	NA	ACAA2	acetyl-CoA acyltransferase 2	10449	ENSG00000167315
P49419	NA	ALDH7A1	aldehyde dehydrogenase 7 family, member A1	501	ENSG00000164904
P07339	NA	CTSD	cathepsin D	1509	ENSG00000117984
Q14764	NA	MVP	major vault protein	9961	ENSG00000013364
Q14697	NA	GANAB	glucosidase, alpha; neutral AB	23193	ENSG00000089597
P53007	NA	SLC25A1	solute carrier family 25 (mitochondrial carrier; citrate transporter), member 1	6576	ENSG00000100075
Q9BPW8	NA	NIPSNAP1	nipsnap homolog 1 (C. elegans)	8508	ENSG00000184117
P02792	NA	FTL	ferritin, light polypeptide	2512	ENSG00000087086
Q71U36	NA	TUBA1A	tubulin, alpha 1a	7846	ENSG00000167552
P00338	NA	LDHA	lactate dehydrogenase A	3939	ENSG00000134333
P38571	NA	LIPA	lipase A, lysosomal acid, cholesterol esterase	3988	ENSG00000107798
Q13011	NA	ECH1	enoyl CoA hydratase 1, peroxisomal	1891	ENSG00000104823
P23381	NA	WARS	tryptophanyl-tRNA synthetase	7453	ENSG00000140105
Q14980	NA	NUMA1	nuclear mitotic apparatus protein 1	4926	ENSG00000137497
P04040	NA	CAT	catalase	847	ENSG00000121691
Q9UBQ7	NA	GRHPR	glyoxylate reductase/hydroxypyruvate reductase	9380	ENSG00000137106
P51649	NA	ALDH5A1	aldehyde dehydrogenase 5 family, member A1	7915	ENSG00000112294
P30044	NA	PRDX5	peroxiredoxin 5	25824	ENSG00000126432
P13674	NA	P4HA1	prolyl 4-hydroxylase, alpha polypeptide I	5033	ENSG00000122884
P24752	NA	ACAT1	acetyl-CoA acetyltransferase 1	38	ENSG00000075239
P16278	NA	GLB1	galactosidase, beta 1	2720	ENSG00000170266
P06744	NA	GPI	glucose-6-phosphate isomerase	2821	ENSG00000105220
P07602	NA	PSAP	prosaposin	5660	ENSG00000197746
P49748	NA	ACADVL	acyl-CoA dehydrogenase, very long chain	37	ENSG00000072778
P07384	NA	CAPN1	calpain 1, (mu/I) large subunit	823	ENSG00000014216
cellular component	mitochondrial part	GO:0044429
C=740;O=14;E=1.77;R=7.89;rawP=8.02e-10;adjP=1.42e-08
P04040	NA	CAT	catalase	847	ENSG00000121691
P51649	NA	ALDH5A1	aldehyde dehydrogenase 5 family, member A1	7915	ENSG00000112294
P17931	NA	LGALS3	lectin, galactoside-binding, soluble, 3	3958	ENSG00000131981
P22570	NA	FDXR	ferredoxin reductase	2232	ENSG00000161513
P30086	NA	PEBP1	phosphatidylethanolamine binding protein 1	5037	ENSG00000089220
P42765	NA	ACAA2	acetyl-CoA acyltransferase 2	10449	ENSG00000167315
P24752	NA	ACAT1	acetyl-CoA acetyltransferase 1	38	ENSG00000075239
P00367	NA	GLUD1	glutamate dehydrogenase 1	2746	ENSG00000148672
P48735	NA	IDH2	isocitrate dehydrogenase 2 (NADP+), mitochondrial	3418	ENSG00000182054
P49419	NA	ALDH7A1	aldehyde dehydrogenase 7 family, member A1	501	ENSG00000164904
P49748	NA	ACADVL	acyl-CoA dehydrogenase, very long chain	37	ENSG00000072778
Q9P0J0	NA	NDUFA13	NADH dehydrogenase (ubiquinone) 1 alpha subcomplex, 13	51079	ENSG00000186010
P53007	NA	SLC25A1	solute carrier family 25 (mitochondrial carrier; citrate transporter), member 1	6576	ENSG00000100075
Q9BPW8	NA	NIPSNAP1	nipsnap homolog 1 (C. elegans)	8508	ENSG00000184117
cellular component	organelle envelope	GO:0031967
C=817;O=12;E=1.96;R=6.13;rawP=2.76e-07;adjP=3.28e-06
P04040	NA	CAT	catalase	847	ENSG00000121691
P17931	NA	LGALS3	lectin, galactoside-binding, soluble, 3	3958	ENSG00000131981
P30086	NA	PEBP1	phosphatidylethanolamine binding protein 1	5037	ENSG00000089220
P42765	NA	ACAA2	acetyl-CoA acyltransferase 2	10449	ENSG00000167315
P40121	NA	CAPG	capping protein (actin filament), gelsolin-like	822	ENSG00000042493
P24752	NA	ACAT1	acetyl-CoA acetyltransferase 1	38	ENSG00000075239
P48735	NA	IDH2	isocitrate dehydrogenase 2 (NADP+), mitochondrial	3418	ENSG00000182054
Q14764	NA	MVP	major vault protein	9961	ENSG00000013364
P49748	NA	ACADVL	acyl-CoA dehydrogenase, very long chain	37	ENSG00000072778
Q9P0J0	NA	NDUFA13	NADH dehydrogenase (ubiquinone) 1 alpha subcomplex, 13	51079	ENSG00000186010
P53007	NA	SLC25A1	solute carrier family 25 (mitochondrial carrier; citrate transporter), member 1	6576	ENSG00000100075
Q9BPW8	NA	NIPSNAP1	nipsnap homolog 1 (C. elegans)	8508	ENSG00000184117
cellular component	envelope	GO:0031975
C=829;O=12;E=1.99;R=6.04;rawP=3.23e-07;adjP=3.28e-06
P04040	NA	CAT	catalase	847	ENSG00000121691
P17931	NA	LGALS3	lectin, galactoside-binding, soluble, 3	3958	ENSG00000131981
P30086	NA	PEBP1	phosphatidylethanolamine binding protein 1	5037	ENSG00000089220
P42765	NA	ACAA2	acetyl-CoA acyltransferase 2	10449	ENSG00000167315
P40121	NA	CAPG	capping protein (actin filament), gelsolin-like	822	ENSG00000042493
P24752	NA	ACAT1	acetyl-CoA acetyltransferase 1	38	ENSG00000075239
P48735	NA	IDH2	isocitrate dehydrogenase 2 (NADP+), mitochondrial	3418	ENSG00000182054
Q14764	NA	MVP	major vault protein	9961	ENSG00000013364
P49748	NA	ACADVL	acyl-CoA dehydrogenase, very long chain	37	ENSG00000072778
Q9P0J0	NA	NDUFA13	NADH dehydrogenase (ubiquinone) 1 alpha subcomplex, 13	51079	ENSG00000186010
