## Supplementary material for "PGRMC1 phosphorylation and cell plasticity 1: glycolysis, mitochondria, tumor growth": File S7: 6a_DM-TM_blue_PIN.xlsx

### Sheet: Sheet1
User data and parameters: User data: 6a_DM-TM_blue.txt, Organism: hsapiens, Id Type: uniprot_swissprot_accession, Ref Set: entrezgene_protein-coding, Significance Level: .001, Statistics Test: Hypergeometric, MTC: BH, Minimum: 3
The results for each enriched gene sets are listed in this table. For each PPI, the first row lists its gene set
name, and corresponding Gene Set ID. The second row lists
number of reference genes in the category (C), number of genes in the gene set and also in the category (O), expected number in the
category (E), Ratio of enrichment (R), p value from hypergeometric test (rawP), and p value adjusted by the multiple test adjustment (adjP).
Finally, genes in the gene set are listed. For each gene, the table lists the user uploaded ID and value (optional), Entrez ID,
Ensembl Gene Stable ID, Gene symbol, and description.
PPI	Hsapiens_Module_414	DB_ID:414
C=362;O=7;E=0.92;R=7.60;rawP=3.14e-05;adjP=0.0003
Q14980	NA	NUMA1	nuclear mitotic apparatus protein 1	4926	ENSG00000137497
P17931	NA	LGALS3	lectin, galactoside-binding, soluble, 3	3958	ENSG00000131981
P08133	NA	ANXA6	annexin A6	309	ENSG00000197043
P49748	NA	ACADVL	acyl-CoA dehydrogenase, very long chain	37	ENSG00000072778
P09211	NA	GSTP1	glutathione S-transferase pi 1	2950	ENSG00000084207
Q9BPW8	NA	NIPSNAP1	nipsnap homolog 1 (C. elegans)	8508	ENSG00000184117
P42765	NA	ACAA2	acetyl-CoA acyltransferase 2	10449	ENSG00000167315
PPI	Hsapiens_Module_763	DB_ID:763
C=85;O=4;E=0.22;R=18.49;rawP=6.27e-05;adjP=0.0003
Q14980	NA	NUMA1	nuclear mitotic apparatus protein 1	4926	ENSG00000137497
P08133	NA	ANXA6	annexin A6	309	ENSG00000197043
P49748	NA	ACADVL	acyl-CoA dehydrogenase, very long chain	37	ENSG00000072778
Q9BPW8	NA	NIPSNAP1	nipsnap homolog 1 (C. elegans)	8508	ENSG00000184117
