## Supplementary material for "PGRMC1 phosphorylation and cell plasticity 1: glycolysis, mitochondria, tumor growth": File S7: 6a_DM-TM_blue_WikiPathways.xlsx

### Sheet: Sheet1
User data and parameters: User data: 6a_DM-TM_blue.txt, Organism: hsapiens, Id Type: uniprot_swissprot_accession, Ref Set: entrezgene_protein-coding, Significance Level: .001, Statistics Test: Hypergeometric, MTC: BH, Minimum: 3
The results for each enriched gene sets are listed in this table. For each pathway, the first row lists its gene set
name, and corresponding Gene Set ID. The second row lists
number of reference genes in the category (C), number of genes in the gene set and also in the category (O), expected number in the
category (E), Ratio of enrichment (R), p value from hypergeometric test (rawP), and p value adjusted by the multiple test adjustment (adjP).
Finally, genes in the pathway are listed. For each gene, the table lists the user uploaded ID and value (optional), Entrez ID,
Ensembl Gene Stable ID, Gene symbol, and description.
Wikipathways pathway	Leukocyte TarBase	WP2003
C=160;O=4;E=0.32;R=12.68;rawP=0.0003;adjP=0.0008
Q71U36	NA	TUBA1A	tubulin, alpha 1a	7846	ENSG00000167552
P53007	NA	SLC25A1	solute carrier family 25 (mitochondrial carrier; citrate transporter), member 1	6576	ENSG00000100075
P40121	NA	CAPG	capping protein (actin filament), gelsolin-like	822	ENSG00000042493
P42765	NA	ACAA2	acetyl-CoA acyltransferase 2	10449	ENSG00000167315
Wikipathways pathway	Tryptophan metabolism	WP465
C=69;O=3;E=0.14;R=22.05;rawP=0.0003;adjP=0.0008
P24752	NA	ACAT1	acetyl-CoA acetyltransferase 1	38	ENSG00000075239
P04040	NA	CAT	catalase	847	ENSG00000121691
P23381	NA	WARS	tryptophanyl-tRNA synthetase	7453	ENSG00000140105
