## Supplementary material for "PGRMC1 phosphorylation and cell plasticity 1: glycolysis, mitochondria, tumor growth": File S7: 6b_DM-TM_red_GO.xlsx

### Sheet: Sheet1
User file and parameters: User file: 6b_DM-TM_red.txt, Organism: hsapiens, Id Type: uniprot_swissprot_accession, Ref Set: entrezgene_protein-coding, Significance Level: .001, Statistics Test: Hypergeometric, MTC: BH, Minimum: 3
The results for each enriched GO category are listed in this table. For each GO category, the first row lists its sub-root
(biological process, molecular function, or cellular component), category name, and corresponding GO ID. The second row lists
number of reference genes in the category (C), number of genes in the gene set and also in the category (O), expected number in the
category (E), Ratio of enrichment (R), p value from hypergeometric test (rawP), and p value adjusted by the multiple test adjustment (adjP).
Finally, genes in the category are listed. For each gene, the table lists the user uploaded ID and value (optional), Entrez ID,
Ensembl Gene Stable ID, Gene symbol, and description.
molecular function	translation factor activity, nucleic acid binding	GO:0008135
C=79;O=5;E=0.23;R=21.54;rawP=3.32e-06;adjP=0.0001
Q92616	NA	GCN1L1	GCN1 general control of amino-acid synthesis 1-like 1 (yeast)	10985	ENSG00000089154
P20042	NA	EIF2S2	eukaryotic translation initiation factor 2, subunit 2 beta, 38kDa	8894	ENSG00000125977
P41091	NA	EIF2S3	eukaryotic translation initiation factor 2, subunit 3 gamma, 52kDa	1968	ENSG00000130741
Q15056	NA	EIF4H	eukaryotic translation initiation factor 4H	7458	ENSG00000106682
P68104	NA	EEF1A1	eukaryotic translation elongation factor 1 alpha 1	1915	ENSG00000156508
molecular function	RNA binding	GO:0003723
C=843;O=12;E=2.48;R=4.85;rawP=3.70e-06;adjP=0.0001
Q9NR30	NA	DDX21	DEAD (Asp-Glu-Ala-Asp) box helicase 21	9188	ENSG00000165732
P49591	NA	SARS	seryl-tRNA synthetase	6301	ENSG00000031698
P20042	NA	EIF2S2	eukaryotic translation initiation factor 2, subunit 2 beta, 38kDa	8894	ENSG00000125977
P41091	NA	EIF2S3	eukaryotic translation initiation factor 2, subunit 3 gamma, 52kDa	1968	ENSG00000130741
Q9HAV4	NA	XPO5	exportin 5	57510	ENSG00000124571
Q92616	NA	GCN1L1	GCN1 general control of amino-acid synthesis 1-like 1 (yeast)	10985	ENSG00000089154
P56192	NA	MARS	methionyl-tRNA synthetase	4141	ENSG00000166986
Q15056	NA	EIF4H	eukaryotic translation initiation factor 4H	7458	ENSG00000106682
P49588	NA	AARS	alanyl-tRNA synthetase	16	ENSG00000090861
P68104	NA	EEF1A1	eukaryotic translation elongation factor 1 alpha 1	1915	ENSG00000156508
P04083	NA	ANXA1	annexin A1	301	ENSG00000135046
O00425	NA	IGF2BP3	insulin-like growth factor 2 mRNA binding protein 3	10643	ENSG00000136231
molecular function	small molecule binding	GO:0036094
C=2595;O=20;E=7.62;R=2.62;rawP=1.37e-05;adjP=0.0003
Q16881	NA	TXNRD1	thioredoxin reductase 1	7296	ENSG00000198431
Q9NR30	NA	DDX21	DEAD (Asp-Glu-Ala-Asp) box helicase 21	9188	ENSG00000165732
P49591	NA	SARS	seryl-tRNA synthetase	6301	ENSG00000031698
Q92598	NA	HSPH1	heat shock 105kDa/110kDa protein 1	10808	ENSG00000120694
P00491	NA	PNP	purine nucleoside phosphorylase	4860	ENSG00000198805
P61225	NA	RAP2B	RAP2B, member of RAS oncogene family	5912	ENSG00000181467
P56192	NA	MARS	methionyl-tRNA synthetase	4141	ENSG00000166986
P49736	NA	MCM2	minichromosome maintenance complex component 2	4171	ENSG00000073111
Q15056	NA	EIF4H	eukaryotic translation initiation factor 4H	7458	ENSG00000106682
P33993	NA	MCM7	minichromosome maintenance complex component 7	4176	ENSG00000166508
P49588	NA	AARS	alanyl-tRNA synthetase	16	ENSG00000090861
P68104	NA	EEF1A1	eukaryotic translation elongation factor 1 alpha 1	1915	ENSG00000156508
O00425	NA	IGF2BP3	insulin-like growth factor 2 mRNA binding protein 3	10643	ENSG00000136231
P22102	NA	GART	phosphoribosylglycinamide formyltransferase, phosphoribosylglycinamide synthetase, phosphoribosylaminoimidazole synthetase	2618	ENSG00000159131
P16615	NA	ATP2A2	ATPase, Ca++ transporting, cardiac muscle, slow twitch 2	488	ENSG00000174437
P41091	NA	EIF2S3	eukaryotic translation initiation factor 2, subunit 3 gamma, 52kDa	1968	ENSG00000130741
P02768	NA	ALB	albumin	213	ENSG00000163631
P17174	NA	GOT1	glutamic-oxaloacetic transaminase 1, soluble (aspartate aminotransferase 1)	2805	ENSG00000120053
P21589	NA	NT5E	5'-nucleotidase, ecto (CD73)	4907	ENSG00000135318
P11387	NA	TOP1	topoisomerase (DNA) I	7150	ENSG00000198900
molecular function	antioxidant activity	GO:0016209
C=61;O=4;E=0.18;R=22.32;rawP=2.99e-05;adjP=0.0005
Q16881	NA	TXNRD1	thioredoxin reductase 1	7296	ENSG00000198431
P78417	NA	GSTO1	glutathione S-transferase omega 1	9446	ENSG00000148834
P02768	NA	ALB	albumin	213	ENSG00000163631
Q06830	NA	PRDX1	peroxiredoxin 1	5052	ENSG00000117450
cellular component	cytosol	GO:0005829
C=2367;O=21;E=6.53;R=3.22;rawP=2.74e-07;adjP=9.58e-06
Q16881	NA	TXNRD1	thioredoxin reductase 1	7296	ENSG00000198431
Q04446	NA	GBE1	glucan (1,4-alpha-), branching enzyme 1	2632	ENSG00000114480
P49591	NA	SARS	seryl-tRNA synthetase	6301	ENSG00000031698
P00491	NA	PNP	purine nucleoside phosphorylase	4860	ENSG00000198805
Q9HAV4	NA	XPO5	exportin 5	57510	ENSG00000124571
P61225	NA	RAP2B	RAP2B, member of RAS oncogene family	5912	ENSG00000181467
P56192	NA	MARS	methionyl-tRNA synthetase	4141	ENSG00000166986
P78417	NA	GSTO1	glutathione S-transferase omega 1	9446	ENSG00000148834
Q15056	NA	EIF4H	eukaryotic translation initiation factor 4H	7458	ENSG00000106682
P16949	NA	STMN1	stathmin 1	3925	ENSG00000117632
P49588	NA	AARS	alanyl-tRNA synthetase	16	ENSG00000090861
P68104	NA	EEF1A1	eukaryotic translation elongation factor 1 alpha 1	1915	ENSG00000156508
O75369	NA	FLNB	filamin B, beta	2317	ENSG00000136068
P43490	NA	NAMPT	nicotinamide phosphoribosyltransferase	10135	ENSG00000105835
O00425	NA	IGF2BP3	insulin-like growth factor 2 mRNA binding protein 3	10643	ENSG00000136231
P22102	NA	GART	phosphoribosylglycinamide formyltransferase, phosphoribosylglycinamide synthetase, phosphoribosylaminoimidazole synthetase	2618	ENSG00000159131
Q9P258	NA	RCC2	regulator of chromosome condensation 2	55920	ENSG00000179051
P20042	NA	EIF2S2	eukaryotic translation initiation factor 2, subunit 2 beta, 38kDa	8894	ENSG00000125977
P41091	NA	EIF2S3	eukaryotic translation initiation factor 2, subunit 3 gamma, 52kDa	1968	ENSG00000130741
P17174	NA	GOT1	glutamic-oxaloacetic transaminase 1, soluble (aspartate aminotransferase 1)	2805	ENSG00000120053
P18206	NA	VCL	vinculin	7414	ENSG00000035403
cellular component	intracellular part	GO:0044424
C=12096;O=46;E=33.35;R=1.38;rawP=3.70e-07;adjP=9.58e-06
Q04446	NA	GBE1	glucan (1,4-alpha-), branching enzyme 1	2632	ENSG00000114480
P49591	NA	SARS	seryl-tRNA synthetase	6301	ENSG00000031698
Q92598	NA	HSPH1	heat shock 105kDa/110kDa protein 1	10808	ENSG00000120694
P61225	NA	RAP2B	RAP2B, member of RAS oncogene family	5912	ENSG00000181467
P55060	NA	CSE1L	CSE1 chromosome segregation 1-like (yeast)	1434	ENSG00000124207
Q9NQC3	NA	RTN4	reticulon 4	57142	ENSG00000115310
P16949	NA	STMN1	stathmin 1	3925	ENSG00000117632
P33993	NA	MCM7	minichromosome maintenance complex component 7	4176	ENSG00000166508
P68104	NA	EEF1A1	eukaryotic translation elongation factor 1 alpha 1	1915	ENSG00000156508
Q86UP2	NA	KTN1	kinectin 1 (kinesin receptor)	3895	ENSG00000126777
P49588	NA	AARS	alanyl-tRNA synthetase	16	ENSG00000090861
P02786	NA	TFRC	transferrin receptor (p90, CD71)	7037	ENSG00000072274
O75369	NA	FLNB	filamin B, beta	2317	ENSG00000136068
P43490	NA	NAMPT	nicotinamide phosphoribosyltransferase	10135	ENSG00000105835
O00425	NA	IGF2BP3	insulin-like growth factor 2 mRNA binding protein 3	10643	ENSG00000136231
P17655	NA	CAPN2	calpain 2, (m/II) large subunit	824	ENSG00000162909
P20042	NA	EIF2S2	eukaryotic translation initiation factor 2, subunit 2 beta, 38kDa	8894	ENSG00000125977
Q9P258	NA	RCC2	regulator of chromosome condensation 2	55920	ENSG00000179051
P22102	NA	GART	phosphoribosylglycinamide formyltransferase, phosphoribosylglycinamide synthetase, phosphoribosylaminoimidazole synthetase	2618	ENSG00000159131
P16615	NA	ATP2A2	ATPase, Ca++ transporting, cardiac muscle, slow twitch 2	488	ENSG00000174437
Q92616	NA	GCN1L1	GCN1 general control of amino-acid synthesis 1-like 1 (yeast)	10985	ENSG00000089154
P17174	NA	GOT1	glutamic-oxaloacetic transaminase 1, soluble (aspartate aminotransferase 1)	2805	ENSG00000120053
P37802	NA	TAGLN2	transgelin 2	8407	ENSG00000158710
P08727	NA	KRT19	keratin 19	3880	ENSG00000171345
Q6PIU2	NA	NCEH1	neutral cholesterol ester hydrolase 1	57552	ENSG00000144959
P18206	NA	VCL	vinculin	7414	ENSG00000035403
P11387	NA	TOP1	topoisomerase (DNA) I	7150	ENSG00000198900
Q9UK76	NA	HN1	hematological and neurological expressed 1	51155	ENSG00000189159
P21589	NA	NT5E	5'-nucleotidase, ecto (CD73)	4907	ENSG00000135318
Q16881	NA	TXNRD1	thioredoxin reductase 1	7296	ENSG00000198431
Q9NR30	NA	DDX21	DEAD (Asp-Glu-Ala-Asp) box helicase 21	9188	ENSG00000165732
P08195	NA	SLC3A2	solute carrier family 3 (activators of dibasic and neutral amino acid transport), member 2	6520	ENSG00000168003
P00491	NA	PNP	purine nucleoside phosphorylase	4860	ENSG00000198805
P49321	NA	NASP	nuclear autoantigenic sperm protein (histone-binding)	4678	ENSG00000132780
Q9HAV4	NA	XPO5	exportin 5	57510	ENSG00000124571
P56192	NA	MARS	methionyl-tRNA synthetase	4141	ENSG00000166986
P78417	NA	GSTO1	glutathione S-transferase omega 1	9446	ENSG00000148834
P49736	NA	MCM2	minichromosome maintenance complex component 2	4171	ENSG00000073111
Q15056	NA	EIF4H	eukaryotic translation initiation factor 4H	7458	ENSG00000106682
O60610	NA	DIAPH1	diaphanous homolog 1 (Drosophila)	1729	ENSG00000131504
Q06830	NA	PRDX1	peroxiredoxin 1	5052	ENSG00000117450
P04083	NA	ANXA1	annexin A1	301	ENSG00000135046
P41091	NA	EIF2S3	eukaryotic translation initiation factor 2, subunit 3 gamma, 52kDa	1968	ENSG00000130741
P02768	NA	ALB	albumin	213	ENSG00000163631
P05556	NA	ITGB1	integrin, beta 1 (fibronectin receptor, beta polypeptide, antigen CD29 includes MDF2, MSK12)	3688	ENSG00000150093
Q15758	NA	SLC1A5	solute carrier family 1 (neutral amino acid transporter), member 5	6510	ENSG00000105281
cellular component	cytoplasm	GO:0005737
C=9051;O=41;E=24.96;R=1.64;rawP=3.99e-07;adjP=9.58e-06
Q04446	NA	GBE1	glucan (1,4-alpha-), branching enzyme 1	2632	ENSG00000114480
P49591	NA	SARS	seryl-tRNA synthetase	6301	ENSG00000031698
Q92598	NA	HSPH1	heat shock 105kDa/110kDa protein 1	10808	ENSG00000120694
P61225	NA	RAP2B	RAP2B, member of RAS oncogene family	5912	ENSG00000181467
P55060	NA	CSE1L	CSE1 chromosome segregation 1-like (yeast)	1434	ENSG00000124207
Q9NQC3	NA	RTN4	reticulon 4	57142	ENSG00000115310
P16949	NA	STMN1	stathmin 1	3925	ENSG00000117632
P68104	NA	EEF1A1	eukaryotic translation elongation factor 1 alpha 1	1915	ENSG00000156508
P49588	NA	AARS	alanyl-tRNA synthetase	16	ENSG00000090861
Q86UP2	NA	KTN1	kinectin 1 (kinesin receptor)	3895	ENSG00000126777
P02786	NA	TFRC	transferrin receptor (p90, CD71)	7037	ENSG00000072274
O75369	NA	FLNB	filamin B, beta	2317	ENSG00000136068
P43490	NA	NAMPT	nicotinamide phosphoribosyltransferase	10135	ENSG00000105835
O00425	NA	IGF2BP3	insulin-like growth factor 2 mRNA binding protein 3	10643	ENSG00000136231
P17655	NA	CAPN2	calpain 2, (m/II) large subunit	824	ENSG00000162909
P20042	NA	EIF2S2	eukaryotic translation initiation factor 2, subunit 2 beta, 38kDa	8894	ENSG00000125977
P22102	NA	GART	phosphoribosylglycinamide formyltransferase, phosphoribosylglycinamide synthetase, phosphoribosylaminoimidazole synthetase	2618	ENSG00000159131
Q9P258	NA	RCC2	regulator of chromosome condensation 2	55920	ENSG00000179051
P16615	NA	ATP2A2	ATPase, Ca++ transporting, cardiac muscle, slow twitch 2	488	ENSG00000174437
Q92616	NA	GCN1L1	GCN1 general control of amino-acid synthesis 1-like 1 (yeast)	10985	ENSG00000089154
P17174	NA	GOT1	glutamic-oxaloacetic transaminase 1, soluble (aspartate aminotransferase 1)	2805	ENSG00000120053
P08727	NA	KRT19	keratin 19	3880	ENSG00000171345
Q6PIU2	NA	NCEH1	neutral cholesterol ester hydrolase 1	57552	ENSG00000144959
P18206	NA	VCL	vinculin	7414	ENSG00000035403
P11387	NA	TOP1	topoisomerase (DNA) I	7150	ENSG00000198900
P21589	NA	NT5E	5'-nucleotidase, ecto (CD73)	4907	ENSG00000135318
Q16881	NA	TXNRD1	thioredoxin reductase 1	7296	ENSG00000198431
P08195	NA	SLC3A2	solute carrier family 3 (activators of dibasic and neutral amino acid transport), member 2	6520	ENSG00000168003
P00491	NA	PNP	purine nucleoside phosphorylase	4860	ENSG00000198805
P49321	NA	NASP	nuclear autoantigenic sperm protein (histone-binding)	4678	ENSG00000132780
Q9HAV4	NA	XPO5	exportin 5	57510	ENSG00000124571
P56192	NA	MARS	methionyl-tRNA synthetase	4141	ENSG00000166986
P78417	NA	GSTO1	glutathione S-transferase omega 1	9446	ENSG00000148834
Q15056	NA	EIF4H	eukaryotic translation initiation factor 4H	7458	ENSG00000106682
O60610	NA	DIAPH1	diaphanous homolog 1 (Drosophila)	1729	ENSG00000131504
Q06830	NA	PRDX1	peroxiredoxin 1	5052	ENSG00000117450
P04083	NA	ANXA1	annexin A1	301	ENSG00000135046
P41091	NA	EIF2S3	eukaryotic translation initiation factor 2, subunit 3 gamma, 52kDa	1968	ENSG00000130741
P02768	NA	ALB	albumin	213	ENSG00000163631
P05556	NA	ITGB1	integrin, beta 1 (fibronectin receptor, beta polypeptide, antigen CD29 includes MDF2, MSK12)	3688	ENSG00000150093
Q15758	NA	SLC1A5	solute carrier family 1 (neutral amino acid transporter), member 5	6510	ENSG00000105281
cellular component	cytoplasmic part	GO:0044444
C=6728;O=35;E=18.55;R=1.89;rawP=8.68e-07;adjP=1.56e-05
Q04446	NA	GBE1	glucan (1,4-alpha-), branching enzyme 1	2632	ENSG00000114480
P49591	NA	SARS	seryl-tRNA synthetase	6301	ENSG00000031698
P61225	NA	RAP2B	RAP2B, member of RAS oncogene family	5912	ENSG00000181467
Q9NQC3	NA	RTN4	reticulon 4	57142	ENSG00000115310
P16949	NA	STMN1	stathmin 1	3925	ENSG00000117632
P49588	NA	AARS	alanyl-tRNA synthetase	16	ENSG00000090861
Q86UP2	NA	KTN1	kinectin 1 (kinesin receptor)	3895	ENSG00000126777
P68104	NA	EEF1A1	eukaryotic translation elongation factor 1 alpha 1	1915	ENSG00000156508
P02786	NA	TFRC	transferrin receptor (p90, CD71)	7037	ENSG00000072274
O75369	NA	FLNB	filamin B, beta	2317	ENSG00000136068
P43490	NA	NAMPT	nicotinamide phosphoribosyltransferase	10135	ENSG00000105835
O00425	NA	IGF2BP3	insulin-like growth factor 2 mRNA binding protein 3	10643	ENSG00000136231
P22102	NA	GART	phosphoribosylglycinamide formyltransferase, phosphoribosylglycinamide synthetase, phosphoribosylaminoimidazole synthetase	2618	ENSG00000159131
Q9P258	NA	RCC2	regulator of chromosome condensation 2	55920	ENSG00000179051
P20042	NA	EIF2S2	eukaryotic translation initiation factor 2, subunit 2 beta, 38kDa	8894	ENSG00000125977
P16615	NA	ATP2A2	ATPase, Ca++ transporting, cardiac muscle, slow twitch 2	488	ENSG00000174437
Q92616	NA	GCN1L1	GCN1 general control of amino-acid synthesis 1-like 1 (yeast)	10985	ENSG00000089154
P17174	NA	GOT1	glutamic-oxaloacetic transaminase 1, soluble (aspartate aminotransferase 1)	2805	ENSG00000120053
P08727	NA	KRT19	keratin 19	3880	ENSG00000171345
Q6PIU2	NA	NCEH1	neutral cholesterol ester hydrolase 1	57552	ENSG00000144959
P18206	NA	VCL	vinculin	7414	ENSG00000035403
P11387	NA	TOP1	topoisomerase (DNA) I	7150	ENSG00000198900
Q16881	NA	TXNRD1	thioredoxin reductase 1	7296	ENSG00000198431
P08195	NA	SLC3A2	solute carrier family 3 (activators of dibasic and neutral amino acid transport), member 2	6520	ENSG00000168003
P00491	NA	PNP	purine nucleoside phosphorylase	4860	ENSG00000198805
Q9HAV4	NA	XPO5	exportin 5	57510	ENSG00000124571
P78417	NA	GSTO1	glutathione S-transferase omega 1	9446	ENSG00000148834
P56192	NA	MARS	methionyl-tRNA synthetase	4141	ENSG00000166986
Q15056	NA	EIF4H	eukaryotic translation initiation factor 4H	7458	ENSG00000106682
Q06830	NA	PRDX1	peroxiredoxin 1	5052	ENSG00000117450
P04083	NA	ANXA1	annexin A1	301	ENSG00000135046
P02768	NA	ALB	albumin	213	ENSG00000163631
P41091	NA	EIF2S3	eukaryotic translation initiation factor 2, subunit 3 gamma, 52kDa	1968	ENSG00000130741
P05556	NA	ITGB1	integrin, beta 1 (fibronectin receptor, beta polypeptide, antigen CD29 includes MDF2, MSK12)	3688	ENSG00000150093
Q15758	NA	SLC1A5	solute carrier family 1 (neutral amino acid transporter), member 5	6510	ENSG00000105281
cellular component	intracellular	GO:0005622
C=12412;O=46;E=34.23;R=1.34;rawP=1.21e-06;adjP=1.74e-05
Q04446	NA	GBE1	glucan (1,4-alpha-), branching enzyme 1	2632	ENSG00000114480
P49591	NA	SARS	seryl-tRNA synthetase	6301	ENSG00000031698
Q92598	NA	HSPH1	heat shock 105kDa/110kDa protein 1	10808	ENSG00000120694
P61225	NA	RAP2B	RAP2B, member of RAS oncogene family	5912	ENSG00000181467
P55060	NA	CSE1L	CSE1 chromosome segregation 1-like (yeast)	1434	ENSG00000124207
Q9NQC3	NA	RTN4	reticulon 4	57142	ENSG00000115310
P16949	NA	STMN1	stathmin 1	3925	ENSG00000117632
P33993	NA	MCM7	minichromosome maintenance complex component 7	4176	ENSG00000166508
P68104	NA	EEF1A1	eukaryotic translation elongation factor 1 alpha 1	1915	ENSG00000156508
Q86UP2	NA	KTN1	kinectin 1 (kinesin receptor)	3895	ENSG00000126777
P49588	NA	AARS	alanyl-tRNA synthetase	16	ENSG00000090861
P02786	NA	TFRC	transferrin receptor (p90, CD71)	7037	ENSG00000072274
O75369	NA	FLNB	filamin B, beta	2317	ENSG00000136068
P43490	NA	NAMPT	nicotinamide phosphoribosyltransferase	10135	ENSG00000105835
O00425	NA	IGF2BP3	insulin-like growth factor 2 mRNA binding protein 3	10643	ENSG00000136231
P17655	NA	CAPN2	calpain 2, (m/II) large subunit	824	ENSG00000162909
P20042	NA	EIF2S2	eukaryotic translation initiation factor 2, subunit 2 beta, 38kDa	8894	ENSG00000125977
Q9P258	NA	RCC2	regulator of chromosome condensation 2	55920	ENSG00000179051
P22102	NA	GART	phosphoribosylglycinamide formyltransferase, phosphoribosylglycinamide synthetase, phosphoribosylaminoimidazole synthetase	2618	ENSG00000159131
P16615	NA	ATP2A2	ATPase, Ca++ transporting, cardiac muscle, slow twitch 2	488	ENSG00000174437
Q92616	NA	GCN1L1	GCN1 general control of amino-acid synthesis 1-like 1 (yeast)	10985	ENSG00000089154
P17174	NA	GOT1	glutamic-oxaloacetic transaminase 1, soluble (aspartate aminotransferase 1)	2805	ENSG00000120053
P37802	NA	TAGLN2	transgelin 2	8407	ENSG00000158710
P08727	NA	KRT19	keratin 19	3880	ENSG00000171345
Q6PIU2	NA	NCEH1	neutral cholesterol ester hydrolase 1	57552	ENSG00000144959
P18206	NA	VCL	vinculin	7414	ENSG00000035403
P11387	NA	TOP1	topoisomerase (DNA) I	7150	ENSG00000198900
Q9UK76	NA	HN1	hematological and neurological expressed 1	51155	ENSG00000189159
P21589	NA	NT5E	5'-nucleotidase, ecto (CD73)	4907	ENSG00000135318
Q16881	NA	TXNRD1	thioredoxin reductase 1	7296	ENSG00000198431
Q9NR30	NA	DDX21	DEAD (Asp-Glu-Ala-Asp) box helicase 21	9188	ENSG00000165732
P08195	NA	SLC3A2	solute carrier family 3 (activators of dibasic and neutral amino acid transport), member 2	6520	ENSG00000168003
P00491	NA	PNP	purine nucleoside phosphorylase	4860	ENSG00000198805
P49321	NA	NASP	nuclear autoantigenic sperm protein (histone-binding)	4678	ENSG00000132780
Q9HAV4	NA	XPO5	exportin 5	57510	ENSG00000124571
P56192	NA	MARS	methionyl-tRNA synthetase	4141	ENSG00000166986
P78417	NA	GSTO1	glutathione S-transferase omega 1	9446	ENSG00000148834
P49736	NA	MCM2	minichromosome maintenance complex component 2	4171	ENSG00000073111
Q15056	NA	EIF4H	eukaryotic translation initiation factor 4H	7458	ENSG00000106682
O60610	NA	DIAPH1	diaphanous homolog 1 (Drosophila)	1729	ENSG00000131504
Q06830	NA	PRDX1	peroxiredoxin 1	5052	ENSG00000117450
P04083	NA	ANXA1	annexin A1	301	ENSG00000135046
P41091	NA	EIF2S3	eukaryotic translation initiation factor 2, subunit 3 gamma, 52kDa	1968	ENSG00000130741
P02768	NA	ALB	albumin	213	ENSG00000163631
P05556	NA	ITGB1	integrin, beta 1 (fibronectin receptor, beta polypeptide, antigen CD29 includes MDF2, MSK12)	3688	ENSG00000150093
Q15758	NA	SLC1A5	solute carrier family 1 (neutral amino acid transporter), member 5	6510	ENSG00000105281
cellular component	melanosome	GO:0042470
C=93;O=5;E=0.26;R=19.50;rawP=5.53e-06;adjP=5.69e-05
P08195	NA	SLC3A2	solute carrier family 3 (activators of dibasic and neutral amino acid transport), member 2	6520	ENSG00000168003
Q15758	NA	SLC1A5	solute carrier family 1 (neutral amino acid transporter), member 5	6510	ENSG00000105281
Q06830	NA	PRDX1	peroxiredoxin 1	5052	ENSG00000117450
P02786	NA	TFRC	transferrin receptor (p90, CD71)	7037	ENSG00000072274
P05556	NA	ITGB1	integrin, beta 1 (fibronectin receptor, beta polypeptide, antigen CD29 includes MDF2, MSK12)	3688	ENSG00000150093
cellular component	pigment granule	GO:0048770
C=93;O=5;E=0.26;R=19.50;rawP=5.53e-06;adjP=5.69e-05
P08195	NA	SLC3A2	solute carrier family 3 (activators of dibasic and neutral amino acid transport), member 2	6520	ENSG00000168003
Q15758	NA	SLC1A5	solute carrier family 1 (neutral amino acid transporter), member 5	6510	ENSG00000105281
Q06830	NA	PRDX1	peroxiredoxin 1	5052	ENSG00000117450
P02786	NA	TFRC	transferrin receptor (p90, CD71)	7037	ENSG00000072274
P05556	NA	ITGB1	integrin, beta 1 (fibronectin receptor, beta polypeptide, antigen CD29 includes MDF2, MSK12)	3688	ENSG00000150093
