## Supplementary material for "PGRMC1 phosphorylation and cell plasticity 1: glycolysis, mitochondria, tumor growth": File S7: 6b_DM-TM_red_PC.xlsx

### Sheet: Sheet1
User data and parameters: User data: 6b_DM-TM_red.txt, Organism: hsapiens, Id Type: uniprot_swissprot_accession, Ref Set: entrezgene_protein-coding, Significance Level: .001, Statistics Test: Hypergeometric, MTC: BH, Minimum: 3
The results for each enriched gene sets are listed in this table. For each pathway, the first row lists its gene set
name, and corresponding Gene Set ID. The second row lists
number of reference genes in the category (C), number of genes in the gene set and also in the category (O), expected number in the
category (E), Ratio of enrichment (R), p value from hypergeometric test (rawP), and p value adjusted by the multiple test adjustment (adjP).
Finally, genes in the pathway are listed. For each gene, the table lists the user uploaded ID and value (optional), Entrez ID,
Ensembl Gene Stable ID, Gene symbol, and description.
Pathway Commons pathway	ErbB1 downstream signaling	DB_ID:1602
C=1288;O=11;E=2.92;R=3.77;rawP=0.0001;adjP=0.0002
P17655	NA	CAPN2	calpain 2, (m/II) large subunit	824	ENSG00000162909
P08195	NA	SLC3A2	solute carrier family 3 (activators of dibasic and neutral amino acid transport), member 2	6520	ENSG00000168003
P05556	NA	ITGB1	integrin, beta 1 (fibronectin receptor, beta polypeptide, antigen CD29 includes MDF2, MSK12)	3688	ENSG00000150093
P55060	NA	CSE1L	CSE1 chromosome segregation 1-like (yeast)	1434	ENSG00000124207
P08727	NA	KRT19	keratin 19	3880	ENSG00000171345
P16949	NA	STMN1	stathmin 1	3925	ENSG00000117632
P18206	NA	VCL	vinculin	7414	ENSG00000035403
O60610	NA	DIAPH1	diaphanous homolog 1 (Drosophila)	1729	ENSG00000131504
Q06830	NA	PRDX1	peroxiredoxin 1	5052	ENSG00000117450
P02786	NA	TFRC	transferrin receptor (p90, CD71)	7037	ENSG00000072274
P21589	NA	NT5E	5'-nucleotidase, ecto (CD73)	4907	ENSG00000135318
Pathway Commons pathway	Sphingosine 1-phosphate (S1P) pathway	DB_ID:1635
C=1311;O=11;E=2.97;R=3.70;rawP=0.0001;adjP=0.0002
P17655	NA	CAPN2	calpain 2, (m/II) large subunit	824	ENSG00000162909
P08195	NA	SLC3A2	solute carrier family 3 (activators of dibasic and neutral amino acid transport), member 2	6520	ENSG00000168003
P05556	NA	ITGB1	integrin, beta 1 (fibronectin receptor, beta polypeptide, antigen CD29 includes MDF2, MSK12)	3688	ENSG00000150093
P55060	NA	CSE1L	CSE1 chromosome segregation 1-like (yeast)	1434	ENSG00000124207
P08727	NA	KRT19	keratin 19	3880	ENSG00000171345
P16949	NA	STMN1	stathmin 1	3925	ENSG00000117632
P18206	NA	VCL	vinculin	7414	ENSG00000035403
O60610	NA	DIAPH1	diaphanous homolog 1 (Drosophila)	1729	ENSG00000131504
Q06830	NA	PRDX1	peroxiredoxin 1	5052	ENSG00000117450
P02786	NA	TFRC	transferrin receptor (p90, CD71)	7037	ENSG00000072274
P21589	NA	NT5E	5'-nucleotidase, ecto (CD73)	4907	ENSG00000135318
Pathway Commons pathway	TRAIL signaling pathway	DB_ID:1480
C=1328;O=12;E=3.01;R=3.98;rawP=2.86e-05;adjP=0.0002
P17655	NA	CAPN2	calpain 2, (m/II) large subunit	824	ENSG00000162909
P08195	NA	SLC3A2	solute carrier family 3 (activators of dibasic and neutral amino acid transport), member 2	6520	ENSG00000168003
P05556	NA	ITGB1	integrin, beta 1 (fibronectin receptor, beta polypeptide, antigen CD29 includes MDF2, MSK12)	3688	ENSG00000150093
P55060	NA	CSE1L	CSE1 chromosome segregation 1-like (yeast)	1434	ENSG00000124207
P08727	NA	KRT19	keratin 19	3880	ENSG00000171345
P16949	NA	STMN1	stathmin 1	3925	ENSG00000117632
P18206	NA	VCL	vinculin	7414	ENSG00000035403
O60610	NA	DIAPH1	diaphanous homolog 1 (Drosophila)	1729	ENSG00000131504
Q06830	NA	PRDX1	peroxiredoxin 1	5052	ENSG00000117450
P02786	NA	TFRC	transferrin receptor (p90, CD71)	7037	ENSG00000072274
P21589	NA	NT5E	5'-nucleotidase, ecto (CD73)	4907	ENSG00000135318
P11387	NA	TOP1	topoisomerase (DNA) I	7150	ENSG00000198900
Pathway Commons pathway	Cytosolic tRNA aminoacylation	DB_ID:520
C=24;O=3;E=0.05;R=55.12;rawP=2.14e-05;adjP=0.0002
P56192	NA	MARS	methionyl-tRNA synthetase	4141	ENSG00000166986
P49591	NA	SARS	seryl-tRNA synthetase	6301	ENSG00000031698
P49588	NA	AARS	alanyl-tRNA synthetase	16	ENSG00000090861
Pathway Commons pathway	IGF1 pathway	DB_ID:1482
C=1291;O=11;E=2.93;R=3.76;rawP=0.0001;adjP=0.0002
P17655	NA	CAPN2	calpain 2, (m/II) large subunit	824	ENSG00000162909
P08195	NA	SLC3A2	solute carrier family 3 (activators of dibasic and neutral amino acid transport), member 2	6520	ENSG00000168003
P05556	NA	ITGB1	integrin, beta 1 (fibronectin receptor, beta polypeptide, antigen CD29 includes MDF2, MSK12)	3688	ENSG00000150093
P55060	NA	CSE1L	CSE1 chromosome segregation 1-like (yeast)	1434	ENSG00000124207
P08727	NA	KRT19	keratin 19	3880	ENSG00000171345
P16949	NA	STMN1	stathmin 1	3925	ENSG00000117632
P18206	NA	VCL	vinculin	7414	ENSG00000035403
O60610	NA	DIAPH1	diaphanous homolog 1 (Drosophila)	1729	ENSG00000131504
Q06830	NA	PRDX1	peroxiredoxin 1	5052	ENSG00000117450
P02786	NA	TFRC	transferrin receptor (p90, CD71)	7037	ENSG00000072274
P21589	NA	NT5E	5'-nucleotidase, ecto (CD73)	4907	ENSG00000135318
Pathway Commons pathway	EGF receptor (ErbB1) signaling pathway	DB_ID:1550
C=1288;O=11;E=2.92;R=3.77;rawP=0.0001;adjP=0.0002
P17655	NA	CAPN2	calpain 2, (m/II) large subunit	824	ENSG00000162909
P08195	NA	SLC3A2	solute carrier family 3 (activators of dibasic and neutral amino acid transport), member 2	6520	ENSG00000168003
P05556	NA	ITGB1	integrin, beta 1 (fibronectin receptor, beta polypeptide, antigen CD29 includes MDF2, MSK12)	3688	ENSG00000150093
P55060	NA	CSE1L	CSE1 chromosome segregation 1-like (yeast)	1434	ENSG00000124207
P08727	NA	KRT19	keratin 19	3880	ENSG00000171345
P16949	NA	STMN1	stathmin 1	3925	ENSG00000117632
P18206	NA	VCL	vinculin	7414	ENSG00000035403
O60610	NA	DIAPH1	diaphanous homolog 1 (Drosophila)	1729	ENSG00000131504
Q06830	NA	PRDX1	peroxiredoxin 1	5052	ENSG00000117450
P02786	NA	TFRC	transferrin receptor (p90, CD71)	7037	ENSG00000072274
P21589	NA	NT5E	5'-nucleotidase, ecto (CD73)	4907	ENSG00000135318
Pathway Commons pathway	CDC42 signaling events	DB_ID:1488
C=757;O=9;E=1.72;R=5.24;rawP=4.27e-05;adjP=0.0002
P08195	NA	SLC3A2	solute carrier family 3 (activators of dibasic and neutral amino acid transport), member 2	6520	ENSG00000168003
P05556	NA	ITGB1	integrin, beta 1 (fibronectin receptor, beta polypeptide, antigen CD29 includes MDF2, MSK12)	3688	ENSG00000150093
P08727	NA	KRT19	keratin 19	3880	ENSG00000171345
P16949	NA	STMN1	stathmin 1	3925	ENSG00000117632
P18206	NA	VCL	vinculin	7414	ENSG00000035403
O60610	NA	DIAPH1	diaphanous homolog 1 (Drosophila)	1729	ENSG00000131504
P02786	NA	TFRC	transferrin receptor (p90, CD71)	7037	ENSG00000072274
Q06830	NA	PRDX1	peroxiredoxin 1	5052	ENSG00000117450
P21589	NA	NT5E	5'-nucleotidase, ecto (CD73)	4907	ENSG00000135318
Pathway Commons pathway	Regulation of CDC42 activity	DB_ID:1456
C=770;O=9;E=1.75;R=5.15;rawP=4.87e-05;adjP=0.0002
P08195	NA	SLC3A2	solute carrier family 3 (activators of dibasic and neutral amino acid transport), member 2	6520	ENSG00000168003
P05556	NA	ITGB1	integrin, beta 1 (fibronectin receptor, beta polypeptide, antigen CD29 includes MDF2, MSK12)	3688	ENSG00000150093
P08727	NA	KRT19	keratin 19	3880	ENSG00000171345
P16949	NA	STMN1	stathmin 1	3925	ENSG00000117632
P18206	NA	VCL	vinculin	7414	ENSG00000035403
O60610	NA	DIAPH1	diaphanous homolog 1 (Drosophila)	1729	ENSG00000131504
P02786	NA	TFRC	transferrin receptor (p90, CD71)	7037	ENSG00000072274
Q06830	NA	PRDX1	peroxiredoxin 1	5052	ENSG00000117450
P21589	NA	NT5E	5'-nucleotidase, ecto (CD73)	4907	ENSG00000135318
Pathway Commons pathway	ErbB receptor signaling network	DB_ID:1573
C=1312;O=11;E=2.98;R=3.70;rawP=0.0001;adjP=0.0002
P17655	NA	CAPN2	calpain 2, (m/II) large subunit	824	ENSG00000162909
P08195	NA	SLC3A2	solute carrier family 3 (activators of dibasic and neutral amino acid transport), member 2	6520	ENSG00000168003
P05556	NA	ITGB1	integrin, beta 1 (fibronectin receptor, beta polypeptide, antigen CD29 includes MDF2, MSK12)	3688	ENSG00000150093
P55060	NA	CSE1L	CSE1 chromosome segregation 1-like (yeast)	1434	ENSG00000124207
P08727	NA	KRT19	keratin 19	3880	ENSG00000171345
P16949	NA	STMN1	stathmin 1	3925	ENSG00000117632
P18206	NA	VCL	vinculin	7414	ENSG00000035403
O60610	NA	DIAPH1	diaphanous homolog 1 (Drosophila)	1729	ENSG00000131504
Q06830	NA	PRDX1	peroxiredoxin 1	5052	ENSG00000117450
P02786	NA	TFRC	transferrin receptor (p90, CD71)	7037	ENSG00000072274
P21589	NA	NT5E	5'-nucleotidase, ecto (CD73)	4907	ENSG00000135318
Pathway Commons pathway	Class I PI3K signaling events mediated by Akt	DB_ID:1648
C=1288;O=11;E=2.92;R=3.77;rawP=0.0001;adjP=0.0002
P17655	NA	CAPN2	calpain 2, (m/II) large subunit	824	ENSG00000162909
P08195	NA	SLC3A2	solute carrier family 3 (activators of dibasic and neutral amino acid transport), member 2	6520	ENSG00000168003
P05556	NA	ITGB1	integrin, beta 1 (fibronectin receptor, beta polypeptide, antigen CD29 includes MDF2, MSK12)	3688	ENSG00000150093
P55060	NA	CSE1L	CSE1 chromosome segregation 1-like (yeast)	1434	ENSG00000124207
P08727	NA	KRT19	keratin 19	3880	ENSG00000171345
P16949	NA	STMN1	stathmin 1	3925	ENSG00000117632
P18206	NA	VCL	vinculin	7414	ENSG00000035403
O60610	NA	DIAPH1	diaphanous homolog 1 (Drosophila)	1729	ENSG00000131504
Q06830	NA	PRDX1	peroxiredoxin 1	5052	ENSG00000117450
P02786	NA	TFRC	transferrin receptor (p90, CD71)	7037	ENSG00000072274
P21589	NA	NT5E	5'-nucleotidase, ecto (CD73)	4907	ENSG00000135318
Pathway Commons pathway	Arf6 downstream pathway	DB_ID:1585
C=1288;O=11;E=2.92;R=3.77;rawP=0.0001;adjP=0.0002
P17655	NA	CAPN2	calpain 2, (m/II) large subunit	824	ENSG00000162909
P08195	NA	SLC3A2	solute carrier family 3 (activators of dibasic and neutral amino acid transport), member 2	6520	ENSG00000168003
P05556	NA	ITGB1	integrin, beta 1 (fibronectin receptor, beta polypeptide, antigen CD29 includes MDF2, MSK12)	3688	ENSG00000150093
P55060	NA	CSE1L	CSE1 chromosome segregation 1-like (yeast)	1434	ENSG00000124207
P08727	NA	KRT19	keratin 19	3880	ENSG00000171345
P16949	NA	STMN1	stathmin 1	3925	ENSG00000117632
P18206	NA	VCL	vinculin	7414	ENSG00000035403
O60610	NA	DIAPH1	diaphanous homolog 1 (Drosophila)	1729	ENSG00000131504
Q06830	NA	PRDX1	peroxiredoxin 1	5052	ENSG00000117450
P02786	NA	TFRC	transferrin receptor (p90, CD71)	7037	ENSG00000072274
P21589	NA	NT5E	5'-nucleotidase, ecto (CD73)	4907	ENSG00000135318
Pathway Commons pathway	Alpha9 beta1 integrin signaling events	DB_ID:1578
C=1305;O=11;E=2.96;R=3.72;rawP=0.0001;adjP=0.0002
P17655	NA	CAPN2	calpain 2, (m/II) large subunit	824	ENSG00000162909
P08195	NA	SLC3A2	solute carrier family 3 (activators of dibasic and neutral amino acid transport), member 2	6520	ENSG00000168003
P05556	NA	ITGB1	integrin, beta 1 (fibronectin receptor, beta polypeptide, antigen CD29 includes MDF2, MSK12)	3688	ENSG00000150093
P55060	NA	CSE1L	CSE1 chromosome segregation 1-like (yeast)	1434	ENSG00000124207
P08727	NA	KRT19	keratin 19	3880	ENSG00000171345
P16949	NA	STMN1	stathmin 1	3925	ENSG00000117632
P18206	NA	VCL	vinculin	7414	ENSG00000035403
O60610	NA	DIAPH1	diaphanous homolog 1 (Drosophila)	1729	ENSG00000131504
Q06830	NA	PRDX1	peroxiredoxin 1	5052	ENSG00000117450
P02786	NA	TFRC	transferrin receptor (p90, CD71)	7037	ENSG00000072274
P21589	NA	NT5E	5'-nucleotidase, ecto (CD73)	4907	ENSG00000135318
Pathway Commons pathway	IL3-mediated signaling events	DB_ID:1564
C=1295;O=11;E=2.94;R=3.75;rawP=0.0001;adjP=0.0002
P17655	NA	CAPN2	calpain 2, (m/II) large subunit	824	ENSG00000162909
P08195	NA	SLC3A2	solute carrier family 3 (activators of dibasic and neutral amino acid transport), member 2	6520	ENSG00000168003
P05556	NA	ITGB1	integrin, beta 1 (fibronectin receptor, beta polypeptide, antigen CD29 includes MDF2, MSK12)	3688	ENSG00000150093
P55060	NA	CSE1L	CSE1 chromosome segregation 1-like (yeast)	1434	ENSG00000124207
P08727	NA	KRT19	keratin 19	3880	ENSG00000171345
P16949	NA	STMN1	stathmin 1	3925	ENSG00000117632
P18206	NA	VCL	vinculin	7414	ENSG00000035403
O60610	NA	DIAPH1	diaphanous homolog 1 (Drosophila)	1729	ENSG00000131504
Q06830	NA	PRDX1	peroxiredoxin 1	5052	ENSG00000117450
P02786	NA	TFRC	transferrin receptor (p90, CD71)	7037	ENSG00000072274
P21589	NA	NT5E	5'-nucleotidase, ecto (CD73)	4907	ENSG00000135318
Pathway Commons pathway	Glypican 1 network	DB_ID:1492
C=1299;O=11;E=2.95;R=3.73;rawP=0.0001;adjP=0.0002
P17655	NA	CAPN2	calpain 2, (m/II) large subunit	824	ENSG00000162909
P08195	NA	SLC3A2	solute carrier family 3 (activators of dibasic and neutral amino acid transport), member 2	6520	ENSG00000168003
P05556	NA	ITGB1	integrin, beta 1 (fibronectin receptor, beta polypeptide, antigen CD29 includes MDF2, MSK12)	3688	ENSG00000150093
P55060	NA	CSE1L	CSE1 chromosome segregation 1-like (yeast)	1434	ENSG00000124207
P08727	NA	KRT19	keratin 19	3880	ENSG00000171345
P16949	NA	STMN1	stathmin 1	3925	ENSG00000117632
P18206	NA	VCL	vinculin	7414	ENSG00000035403
O60610	NA	DIAPH1	diaphanous homolog 1 (Drosophila)	1729	ENSG00000131504
Q06830	NA	PRDX1	peroxiredoxin 1	5052	ENSG00000117450
P02786	NA	TFRC	transferrin receptor (p90, CD71)	7037	ENSG00000072274
P21589	NA	NT5E	5'-nucleotidase, ecto (CD73)	4907	ENSG00000135318
Pathway Commons pathway	Purine metabolism	DB_ID:638
C=24;O=3;E=0.05;R=55.12;rawP=2.14e-05;adjP=0.0002
P22102	NA	GART	phosphoribosylglycinamide formyltransferase, phosphoribosylglycinamide synthetase, phosphoribosylaminoimidazole synthetase	2618	ENSG00000159131
P00491	NA	PNP	purine nucleoside phosphorylase	4860	ENSG00000198805
P21589	NA	NT5E	5'-nucleotidase, ecto (CD73)	4907	ENSG00000135318
Pathway Commons pathway	Nectin adhesion pathway	DB_ID:1472
C=1295;O=11;E=2.94;R=3.75;rawP=0.0001;adjP=0.0002
P17655	NA	CAPN2	calpain 2, (m/II) large subunit	824	ENSG00000162909
P08195	NA	SLC3A2	solute carrier family 3 (activators of dibasic and neutral amino acid transport), member 2	6520	ENSG00000168003
P05556	NA	ITGB1	integrin, beta 1 (fibronectin receptor, beta polypeptide, antigen CD29 includes MDF2, MSK12)	3688	ENSG00000150093
P55060	NA	CSE1L	CSE1 chromosome segregation 1-like (yeast)	1434	ENSG00000124207
P08727	NA	KRT19	keratin 19	3880	ENSG00000171345
P16949	NA	STMN1	stathmin 1	3925	ENSG00000117632
P18206	NA	VCL	vinculin	7414	ENSG00000035403
O60610	NA	DIAPH1	diaphanous homolog 1 (Drosophila)	1729	ENSG00000131504
Q06830	NA	PRDX1	peroxiredoxin 1	5052	ENSG00000117450
P02786	NA	TFRC	transferrin receptor (p90, CD71)	7037	ENSG00000072274
P21589	NA	NT5E	5'-nucleotidase, ecto (CD73)	4907	ENSG00000135318
Pathway Commons pathway	Syndecan-1-mediated signaling events	DB_ID:1454
C=1300;O=11;E=2.95;R=3.73;rawP=0.0001;adjP=0.0002
P17655	NA	CAPN2	calpain 2, (m/II) large subunit	824	ENSG00000162909
P08195	NA	SLC3A2	solute carrier family 3 (activators of dibasic and neutral amino acid transport), member 2	6520	ENSG00000168003
P05556	NA	ITGB1	integrin, beta 1 (fibronectin receptor, beta polypeptide, antigen CD29 includes MDF2, MSK12)	3688	ENSG00000150093
P55060	NA	CSE1L	CSE1 chromosome segregation 1-like (yeast)	1434	ENSG00000124207
P08727	NA	KRT19	keratin 19	3880	ENSG00000171345
P16949	NA	STMN1	stathmin 1	3925	ENSG00000117632
P18206	NA	VCL	vinculin	7414	ENSG00000035403
O60610	NA	DIAPH1	diaphanous homolog 1 (Drosophila)	1729	ENSG00000131504
Q06830	NA	PRDX1	peroxiredoxin 1	5052	ENSG00000117450
P02786	NA	TFRC	transferrin receptor (p90, CD71)	7037	ENSG00000072274
P21589	NA	NT5E	5'-nucleotidase, ecto (CD73)	4907	ENSG00000135318
Pathway Commons pathway	Thrombin/protease-activated receptor (PAR) pathway	DB_ID:1552
C=1300;O=11;E=2.95;R=3.73;rawP=0.0001;adjP=0.0002
P17655	NA	CAPN2	calpain 2, (m/II) large subunit	824	ENSG00000162909
P08195	NA	SLC3A2	solute carrier family 3 (activators of dibasic and neutral amino acid transport), member 2	6520	ENSG00000168003
P05556	NA	ITGB1	integrin, beta 1 (fibronectin receptor, beta polypeptide, antigen CD29 includes MDF2, MSK12)	3688	ENSG00000150093
P55060	NA	CSE1L	CSE1 chromosome segregation 1-like (yeast)	1434	ENSG00000124207
P08727	NA	KRT19	keratin 19	3880	ENSG00000171345
P16949	NA	STMN1	stathmin 1	3925	ENSG00000117632
P18206	NA	VCL	vinculin	7414	ENSG00000035403
O60610	NA	DIAPH1	diaphanous homolog 1 (Drosophila)	1729	ENSG00000131504
Q06830	NA	PRDX1	peroxiredoxin 1	5052	ENSG00000117450
P02786	NA	TFRC	transferrin receptor (p90, CD71)	7037	ENSG00000072274
P21589	NA	NT5E	5'-nucleotidase, ecto (CD73)	4907	ENSG00000135318
Pathway Commons pathway	S1P1 pathway	DB_ID:1594
C=1288;O=11;E=2.92;R=3.77;rawP=0.0001;adjP=0.0002
P17655	NA	CAPN2	calpain 2, (m/II) large subunit	824	ENSG00000162909
P08195	NA	SLC3A2	solute carrier family 3 (activators of dibasic and neutral amino acid transport), member 2	6520	ENSG00000168003
P05556	NA	ITGB1	integrin, beta 1 (fibronectin receptor, beta polypeptide, antigen CD29 includes MDF2, MSK12)	3688	ENSG00000150093
P55060	NA	CSE1L	CSE1 chromosome segregation 1-like (yeast)	1434	ENSG00000124207
P08727	NA	KRT19	keratin 19	3880	ENSG00000171345
P16949	NA	STMN1	stathmin 1	3925	ENSG00000117632
P18206	NA	VCL	vinculin	7414	ENSG00000035403
O60610	NA	DIAPH1	diaphanous homolog 1 (Drosophila)	1729	ENSG00000131504
Q06830	NA	PRDX1	peroxiredoxin 1	5052	ENSG00000117450
P02786	NA	TFRC	transferrin receptor (p90, CD71)	7037	ENSG00000072274
P21589	NA	NT5E	5'-nucleotidase, ecto (CD73)	4907	ENSG00000135318
Pathway Commons pathway	Endothelins	DB_ID:1619
C=1307;O=11;E=2.96;R=3.71;rawP=0.0001;adjP=0.0002
P17655	NA	CAPN2	calpain 2, (m/II) large subunit	824	ENSG00000162909
P08195	NA	SLC3A2	solute carrier family 3 (activators of dibasic and neutral amino acid transport), member 2	6520	ENSG00000168003
P05556	NA	ITGB1	integrin, beta 1 (fibronectin receptor, beta polypeptide, antigen CD29 includes MDF2, MSK12)	3688	ENSG00000150093
P55060	NA	CSE1L	CSE1 chromosome segregation 1-like (yeast)	1434	ENSG00000124207
P08727	NA	KRT19	keratin 19	3880	ENSG00000171345
P16949	NA	STMN1	stathmin 1	3925	ENSG00000117632
P18206	NA	VCL	vinculin	7414	ENSG00000035403
O60610	NA	DIAPH1	diaphanous homolog 1 (Drosophila)	1729	ENSG00000131504
Q06830	NA	PRDX1	peroxiredoxin 1	5052	ENSG00000117450
P02786	NA	TFRC	transferrin receptor (p90, CD71)	7037	ENSG00000072274
P21589	NA	NT5E	5'-nucleotidase, ecto (CD73)	4907	ENSG00000135318
Pathway Commons pathway	mTOR signaling pathway	DB_ID:1571
C=1288;O=11;E=2.92;R=3.77;rawP=0.0001;adjP=0.0002
P17655	NA	CAPN2	calpain 2, (m/II) large subunit	824	ENSG00000162909
P08195	NA	SLC3A2	solute carrier family 3 (activators of dibasic and neutral amino acid transport), member 2	6520	ENSG00000168003
P05556	NA	ITGB1	integrin, beta 1 (fibronectin receptor, beta polypeptide, antigen CD29 includes MDF2, MSK12)	3688	ENSG00000150093
P55060	NA	CSE1L	CSE1 chromosome segregation 1-like (yeast)	1434	ENSG00000124207
P08727	NA	KRT19	keratin 19	3880	ENSG00000171345
P16949	NA	STMN1	stathmin 1	3925	ENSG00000117632
P18206	NA	VCL	vinculin	7414	ENSG00000035403
O60610	NA	DIAPH1	diaphanous homolog 1 (Drosophila)	1729	ENSG00000131504
Q06830	NA	PRDX1	peroxiredoxin 1	5052	ENSG00000117450
P02786	NA	TFRC	transferrin receptor (p90, CD71)	7037	ENSG00000072274
P21589	NA	NT5E	5'-nucleotidase, ecto (CD73)	4907	ENSG00000135318
Pathway Commons pathway	Internalization of ErbB1	DB_ID:1509
C=1288;O=11;E=2.92;R=3.77;rawP=0.0001;adjP=0.0002
P17655	NA	CAPN2	calpain 2, (m/II) large subunit	824	ENSG00000162909
P08195	NA	SLC3A2	solute carrier family 3 (activators of dibasic and neutral amino acid transport), member 2	6520	ENSG00000168003
P05556	NA	ITGB1	integrin, beta 1 (fibronectin receptor, beta polypeptide, antigen CD29 includes MDF2, MSK12)	3688	ENSG00000150093
P55060	NA	CSE1L	CSE1 chromosome segregation 1-like (yeast)	1434	ENSG00000124207
P08727	NA	KRT19	keratin 19	3880	ENSG00000171345
P16949	NA	STMN1	stathmin 1	3925	ENSG00000117632
P18206	NA	VCL	vinculin	7414	ENSG00000035403
O60610	NA	DIAPH1	diaphanous homolog 1 (Drosophila)	1729	ENSG00000131504
Q06830	NA	PRDX1	peroxiredoxin 1	5052	ENSG00000117450
P02786	NA	TFRC	transferrin receptor (p90, CD71)	7037	ENSG00000072274
P21589	NA	NT5E	5'-nucleotidase, ecto (CD73)	4907	ENSG00000135318
Pathway Commons pathway	VEGF and VEGFR signaling network	DB_ID:1575
C=1304;O=11;E=2.96;R=3.72;rawP=0.0001;adjP=0.0002
P17655	NA	CAPN2	calpain 2, (m/II) large subunit	824	ENSG00000162909
P08195	NA	SLC3A2	solute carrier family 3 (activators of dibasic and neutral amino acid transport), member 2	6520	ENSG00000168003
P05556	NA	ITGB1	integrin, beta 1 (fibronectin receptor, beta polypeptide, antigen CD29 includes MDF2, MSK12)	3688	ENSG00000150093
P55060	NA	CSE1L	CSE1 chromosome segregation 1-like (yeast)	1434	ENSG00000124207
P08727	NA	KRT19	keratin 19	3880	ENSG00000171345
P16949	NA	STMN1	stathmin 1	3925	ENSG00000117632
P18206	NA	VCL	vinculin	7414	ENSG00000035403
O60610	NA	DIAPH1	diaphanous homolog 1 (Drosophila)	1729	ENSG00000131504
Q06830	NA	PRDX1	peroxiredoxin 1	5052	ENSG00000117450
P02786	NA	TFRC	transferrin receptor (p90, CD71)	7037	ENSG00000072274
P21589	NA	NT5E	5'-nucleotidase, ecto (CD73)	4907	ENSG00000135318
Pathway Commons pathway	Plasma membrane estrogen receptor signaling	DB_ID:1556
C=1301;O=11;E=2.95;R=3.73;rawP=0.0001;adjP=0.0002
P17655	NA	CAPN2	calpain 2, (m/II) large subunit	824	ENSG00000162909
P08195	NA	SLC3A2	solute carrier family 3 (activators of dibasic and neutral amino acid transport), member 2	6520	ENSG00000168003
P05556	NA	ITGB1	integrin, beta 1 (fibronectin receptor, beta polypeptide, antigen CD29 includes MDF2, MSK12)	3688	ENSG00000150093
P55060	NA	CSE1L	CSE1 chromosome segregation 1-like (yeast)	1434	ENSG00000124207
P08727	NA	KRT19	keratin 19	3880	ENSG00000171345
P16949	NA	STMN1	stathmin 1	3925	ENSG00000117632
P18206	NA	VCL	vinculin	7414	ENSG00000035403
O60610	NA	DIAPH1	diaphanous homolog 1 (Drosophila)	1729	ENSG00000131504
Q06830	NA	PRDX1	peroxiredoxin 1	5052	ENSG00000117450
P02786	NA	TFRC	transferrin receptor (p90, CD71)	7037	ENSG00000072274
P21589	NA	NT5E	5'-nucleotidase, ecto (CD73)	4907	ENSG00000135318
Pathway Commons pathway	Signaling events mediated by Hepatocyte Growth Factor Receptor (c-Met)	DB_ID:1491
C=1293;O=11;E=2.93;R=3.75;rawP=0.0001;adjP=0.0002
P17655	NA	CAPN2	calpain 2, (m/II) large subunit	824	ENSG00000162909
P08195	NA	SLC3A2	solute carrier family 3 (activators of dibasic and neutral amino acid transport), member 2	6520	ENSG00000168003
P05556	NA	ITGB1	integrin, beta 1 (fibronectin receptor, beta polypeptide, antigen CD29 includes MDF2, MSK12)	3688	ENSG00000150093
P55060	NA	CSE1L	CSE1 chromosome segregation 1-like (yeast)	1434	ENSG00000124207
P08727	NA	KRT19	keratin 19	3880	ENSG00000171345
P16949	NA	STMN1	stathmin 1	3925	ENSG00000117632
P18206	NA	VCL	vinculin	7414	ENSG00000035403
O60610	NA	DIAPH1	diaphanous homolog 1 (Drosophila)	1729	ENSG00000131504
Q06830	NA	PRDX1	peroxiredoxin 1	5052	ENSG00000117450
P02786	NA	TFRC	transferrin receptor (p90, CD71)	7037	ENSG00000072274
P21589	NA	NT5E	5'-nucleotidase, ecto (CD73)	4907	ENSG00000135318
Pathway Commons pathway	IFN-gamma pathway	DB_ID:1529
C=1296;O=11;E=2.94;R=3.74;rawP=0.0001;adjP=0.0002
P17655	NA	CAPN2	calpain 2, (m/II) large subunit	824	ENSG00000162909
P08195	NA	SLC3A2	solute carrier family 3 (activators of dibasic and neutral amino acid transport), member 2	6520	ENSG00000168003
P05556	NA	ITGB1	integrin, beta 1 (fibronectin receptor, beta polypeptide, antigen CD29 includes MDF2, MSK12)	3688	ENSG00000150093
P55060	NA	CSE1L	CSE1 chromosome segregation 1-like (yeast)	1434	ENSG00000124207
P08727	NA	KRT19	keratin 19	3880	ENSG00000171345
P16949	NA	STMN1	stathmin 1	3925	ENSG00000117632
P18206	NA	VCL	vinculin	7414	ENSG00000035403
O60610	NA	DIAPH1	diaphanous homolog 1 (Drosophila)	1729	ENSG00000131504
Q06830	NA	PRDX1	peroxiredoxin 1	5052	ENSG00000117450
P02786	NA	TFRC	transferrin receptor (p90, CD71)	7037	ENSG00000072274
P21589	NA	NT5E	5'-nucleotidase, ecto (CD73)	4907	ENSG00000135318
Pathway Commons pathway	LKB1 signaling events	DB_ID:1649
C=1308;O=11;E=2.97;R=3.71;rawP=0.0001;adjP=0.0002
P17655	NA	CAPN2	calpain 2, (m/II) large subunit	824	ENSG00000162909
P08195	NA	SLC3A2	solute carrier family 3 (activators of dibasic and neutral amino acid transport), member 2	6520	ENSG00000168003
P05556	NA	ITGB1	integrin, beta 1 (fibronectin receptor, beta polypeptide, antigen CD29 includes MDF2, MSK12)	3688	ENSG00000150093
P55060	NA	CSE1L	CSE1 chromosome segregation 1-like (yeast)	1434	ENSG00000124207
P08727	NA	KRT19	keratin 19	3880	ENSG00000171345
P16949	NA	STMN1	stathmin 1	3925	ENSG00000117632
P18206	NA	VCL	vinculin	7414	ENSG00000035403
O60610	NA	DIAPH1	diaphanous homolog 1 (Drosophila)	1729	ENSG00000131504
Q06830	NA	PRDX1	peroxiredoxin 1	5052	ENSG00000117450
P02786	NA	TFRC	transferrin receptor (p90, CD71)	7037	ENSG00000072274
P21589	NA	NT5E	5'-nucleotidase, ecto (CD73)	4907	ENSG00000135318
Pathway Commons pathway	Metabolism of nucleotides	DB_ID:639
C=58;O=4;E=0.13;R=30.41;rawP=8.98e-06;adjP=0.0002
Q16881	NA	TXNRD1	thioredoxin reductase 1	7296	ENSG00000198431
P22102	NA	GART	phosphoribosylglycinamide formyltransferase, phosphoribosylglycinamide synthetase, phosphoribosylaminoimidazole synthetase	2618	ENSG00000159131
P00491	NA	PNP	purine nucleoside phosphorylase	4860	ENSG00000198805
P21589	NA	NT5E	5'-nucleotidase, ecto (CD73)	4907	ENSG00000135318
Pathway Commons pathway	Urokinase-type plasminogen activator (uPA) and uPAR-mediated signaling	DB_ID:1519
C=1288;O=11;E=2.92;R=3.77;rawP=0.0001;adjP=0.0002
P17655	NA	CAPN2	calpain 2, (m/II) large subunit	824	ENSG00000162909
P08195	NA	SLC3A2	solute carrier family 3 (activators of dibasic and neutral amino acid transport), member 2	6520	ENSG00000168003
P05556	NA	ITGB1	integrin, beta 1 (fibronectin receptor, beta polypeptide, antigen CD29 includes MDF2, MSK12)	3688	ENSG00000150093
P55060	NA	CSE1L	CSE1 chromosome segregation 1-like (yeast)	1434	ENSG00000124207
P08727	NA	KRT19	keratin 19	3880	ENSG00000171345
P16949	NA	STMN1	stathmin 1	3925	ENSG00000117632
P18206	NA	VCL	vinculin	7414	ENSG00000035403
O60610	NA	DIAPH1	diaphanous homolog 1 (Drosophila)	1729	ENSG00000131504
Q06830	NA	PRDX1	peroxiredoxin 1	5052	ENSG00000117450
P02786	NA	TFRC	transferrin receptor (p90, CD71)	7037	ENSG00000072274
P21589	NA	NT5E	5'-nucleotidase, ecto (CD73)	4907	ENSG00000135318
Pathway Commons pathway	Signaling events mediated by VEGFR1 and VEGFR2	DB_ID:1516
C=1296;O=11;E=2.94;R=3.74;rawP=0.0001;adjP=0.0002
P17655	NA	CAPN2	calpain 2, (m/II) large subunit	824	ENSG00000162909
P08195	NA	SLC3A2	solute carrier family 3 (activators of dibasic and neutral amino acid transport), member 2	6520	ENSG00000168003
P05556	NA	ITGB1	integrin, beta 1 (fibronectin receptor, beta polypeptide, antigen CD29 includes MDF2, MSK12)	3688	ENSG00000150093
P55060	NA	CSE1L	CSE1 chromosome segregation 1-like (yeast)	1434	ENSG00000124207
P08727	NA	KRT19	keratin 19	3880	ENSG00000171345
P16949	NA	STMN1	stathmin 1	3925	ENSG00000117632
P18206	NA	VCL	vinculin	7414	ENSG00000035403
O60610	NA	DIAPH1	diaphanous homolog 1 (Drosophila)	1729	ENSG00000131504
Q06830	NA	PRDX1	peroxiredoxin 1	5052	ENSG00000117450
P02786	NA	TFRC	transferrin receptor (p90, CD71)	7037	ENSG00000072274
P21589	NA	NT5E	5'-nucleotidase, ecto (CD73)	4907	ENSG00000135318
Pathway Commons pathway	PDGF receptor signaling network	DB_ID:1497
C=1293;O=11;E=2.93;R=3.75;rawP=0.0001;adjP=0.0002
P17655	NA	CAPN2	calpain 2, (m/II) large subunit	824	ENSG00000162909
P08195	NA	SLC3A2	solute carrier family 3 (activators of dibasic and neutral amino acid transport), member 2	6520	ENSG00000168003
P05556	NA	ITGB1	integrin, beta 1 (fibronectin receptor, beta polypeptide, antigen CD29 includes MDF2, MSK12)	3688	ENSG00000150093
P55060	NA	CSE1L	CSE1 chromosome segregation 1-like (yeast)	1434	ENSG00000124207
P08727	NA	KRT19	keratin 19	3880	ENSG00000171345
P16949	NA	STMN1	stathmin 1	3925	ENSG00000117632
P18206	NA	VCL	vinculin	7414	ENSG00000035403
O60610	NA	DIAPH1	diaphanous homolog 1 (Drosophila)	1729	ENSG00000131504
Q06830	NA	PRDX1	peroxiredoxin 1	5052	ENSG00000117450
P02786	NA	TFRC	transferrin receptor (p90, CD71)	7037	ENSG00000072274
P21589	NA	NT5E	5'-nucleotidase, ecto (CD73)	4907	ENSG00000135318
Pathway Commons pathway	Translation	DB_ID:722
C=118;O=4;E=0.27;R=14.95;rawP=0.0001;adjP=0.0002
P20042	NA	EIF2S2	eukaryotic translation initiation factor 2, subunit 2 beta, 38kDa	8894	ENSG00000125977
P41091	NA	EIF2S3	eukaryotic translation initiation factor 2, subunit 3 gamma, 52kDa	1968	ENSG00000130741
Q15056	NA	EIF4H	eukaryotic translation initiation factor 4H	7458	ENSG00000106682
P68104	NA	EEF1A1	eukaryotic translation elongation factor 1 alpha 1	1915	ENSG00000156508
Pathway Commons pathway	Arf6 trafficking events	DB_ID:1615
C=1288;O=11;E=2.92;R=3.77;rawP=0.0001;adjP=0.0002
P17655	NA	CAPN2	calpain 2, (m/II) large subunit	824	ENSG00000162909
P08195	NA	SLC3A2	solute carrier family 3 (activators of dibasic and neutral amino acid transport), member 2	6520	ENSG00000168003
P05556	NA	ITGB1	integrin, beta 1 (fibronectin receptor, beta polypeptide, antigen CD29 includes MDF2, MSK12)	3688	ENSG00000150093
P55060	NA	CSE1L	CSE1 chromosome segregation 1-like (yeast)	1434	ENSG00000124207
P08727	NA	KRT19	keratin 19	3880	ENSG00000171345
P16949	NA	STMN1	stathmin 1	3925	ENSG00000117632
P18206	NA	VCL	vinculin	7414	ENSG00000035403
O60610	NA	DIAPH1	diaphanous homolog 1 (Drosophila)	1729	ENSG00000131504
Q06830	NA	PRDX1	peroxiredoxin 1	5052	ENSG00000117450
P02786	NA	TFRC	transferrin receptor (p90, CD71)	7037	ENSG00000072274
P21589	NA	NT5E	5'-nucleotidase, ecto (CD73)	4907	ENSG00000135318
Pathway Commons pathway	Gene Expression	DB_ID:531
C=379;O=7;E=0.86;R=8.14;rawP=2.15e-05;adjP=0.0002
P56192	NA	MARS	methionyl-tRNA synthetase	4141	ENSG00000166986
P49591	NA	SARS	seryl-tRNA synthetase	6301	ENSG00000031698
P20042	NA	EIF2S2	eukaryotic translation initiation factor 2, subunit 2 beta, 38kDa	8894	ENSG00000125977
P41091	NA	EIF2S3	eukaryotic translation initiation factor 2, subunit 3 gamma, 52kDa	1968	ENSG00000130741
Q15056	NA	EIF4H	eukaryotic translation initiation factor 4H	7458	ENSG00000106682
P68104	NA	EEF1A1	eukaryotic translation elongation factor 1 alpha 1	1915	ENSG00000156508
P49588	NA	AARS	alanyl-tRNA synthetase	16	ENSG00000090861
Pathway Commons pathway	Class I PI3K signaling events	DB_ID:1553
C=1288;O=11;E=2.92;R=3.77;rawP=0.0001;adjP=0.0002
P17655	NA	CAPN2	calpain 2, (m/II) large subunit	824	ENSG00000162909
P08195	NA	SLC3A2	solute carrier family 3 (activators of dibasic and neutral amino acid transport), member 2	6520	ENSG00000168003
P05556	NA	ITGB1	integrin, beta 1 (fibronectin receptor, beta polypeptide, antigen CD29 includes MDF2, MSK12)	3688	ENSG00000150093
P55060	NA	CSE1L	CSE1 chromosome segregation 1-like (yeast)	1434	ENSG00000124207
P08727	NA	KRT19	keratin 19	3880	ENSG00000171345
P16949	NA	STMN1	stathmin 1	3925	ENSG00000117632
P18206	NA	VCL	vinculin	7414	ENSG00000035403
O60610	NA	DIAPH1	diaphanous homolog 1 (Drosophila)	1729	ENSG00000131504
Q06830	NA	PRDX1	peroxiredoxin 1	5052	ENSG00000117450
P02786	NA	TFRC	transferrin receptor (p90, CD71)	7037	ENSG00000072274
P21589	NA	NT5E	5'-nucleotidase, ecto (CD73)	4907	ENSG00000135318
Pathway Commons pathway	EGFR-dependent Endothelin signaling events	DB_ID:1603
C=1289;O=11;E=2.92;R=3.76;rawP=0.0001;adjP=0.0002
P17655	NA	CAPN2	calpain 2, (m/II) large subunit	824	ENSG00000162909
P08195	NA	SLC3A2	solute carrier family 3 (activators of dibasic and neutral amino acid transport), member 2	6520	ENSG00000168003
P05556	NA	ITGB1	integrin, beta 1 (fibronectin receptor, beta polypeptide, antigen CD29 includes MDF2, MSK12)	3688	ENSG00000150093
P55060	NA	CSE1L	CSE1 chromosome segregation 1-like (yeast)	1434	ENSG00000124207
P08727	NA	KRT19	keratin 19	3880	ENSG00000171345
P16949	NA	STMN1	stathmin 1	3925	ENSG00000117632
P18206	NA	VCL	vinculin	7414	ENSG00000035403
O60610	NA	DIAPH1	diaphanous homolog 1 (Drosophila)	1729	ENSG00000131504
Q06830	NA	PRDX1	peroxiredoxin 1	5052	ENSG00000117450
P02786	NA	TFRC	transferrin receptor (p90, CD71)	7037	ENSG00000072274
P21589	NA	NT5E	5'-nucleotidase, ecto (CD73)	4907	ENSG00000135318
Pathway Commons pathway	Insulin Pathway	DB_ID:1466
C=1288;O=11;E=2.92;R=3.77;rawP=0.0001;adjP=0.0002
P17655	NA	CAPN2	calpain 2, (m/II) large subunit	824	ENSG00000162909
P08195	NA	SLC3A2	solute carrier family 3 (activators of dibasic and neutral amino acid transport), member 2	6520	ENSG00000168003
P05556	NA	ITGB1	integrin, beta 1 (fibronectin receptor, beta polypeptide, antigen CD29 includes MDF2, MSK12)	3688	ENSG00000150093
P55060	NA	CSE1L	CSE1 chromosome segregation 1-like (yeast)	1434	ENSG00000124207
P08727	NA	KRT19	keratin 19	3880	ENSG00000171345
P16949	NA	STMN1	stathmin 1	3925	ENSG00000117632
P18206	NA	VCL	vinculin	7414	ENSG00000035403
O60610	NA	DIAPH1	diaphanous homolog 1 (Drosophila)	1729	ENSG00000131504
Q06830	NA	PRDX1	peroxiredoxin 1	5052	ENSG00000117450
P02786	NA	TFRC	transferrin receptor (p90, CD71)	7037	ENSG00000072274
P21589	NA	NT5E	5'-nucleotidase, ecto (CD73)	4907	ENSG00000135318
Pathway Commons pathway	GMCSF-mediated signaling events	DB_ID:1461
C=1292;O=11;E=2.93;R=3.75;rawP=0.0001;adjP=0.0002
P17655	NA	CAPN2	calpain 2, (m/II) large subunit	824	ENSG00000162909
P08195	NA	SLC3A2	solute carrier family 3 (activators of dibasic and neutral amino acid transport), member 2	6520	ENSG00000168003
P05556	NA	ITGB1	integrin, beta 1 (fibronectin receptor, beta polypeptide, antigen CD29 includes MDF2, MSK12)	3688	ENSG00000150093
P55060	NA	CSE1L	CSE1 chromosome segregation 1-like (yeast)	1434	ENSG00000124207
P08727	NA	KRT19	keratin 19	3880	ENSG00000171345
P16949	NA	STMN1	stathmin 1	3925	ENSG00000117632
P18206	NA	VCL	vinculin	7414	ENSG00000035403
O60610	NA	DIAPH1	diaphanous homolog 1 (Drosophila)	1729	ENSG00000131504
Q06830	NA	PRDX1	peroxiredoxin 1	5052	ENSG00000117450
P02786	NA	TFRC	transferrin receptor (p90, CD71)	7037	ENSG00000072274
P21589	NA	NT5E	5'-nucleotidase, ecto (CD73)	4907	ENSG00000135318
Pathway Commons pathway	Signaling events mediated by focal adhesion kinase	DB_ID:1574
C=1288;O=11;E=2.92;R=3.77;rawP=0.0001;adjP=0.0002
P17655	NA	CAPN2	calpain 2, (m/II) large subunit	824	ENSG00000162909
P08195	NA	SLC3A2	solute carrier family 3 (activators of dibasic and neutral amino acid transport), member 2	6520	ENSG00000168003
P05556	NA	ITGB1	integrin, beta 1 (fibronectin receptor, beta polypeptide, antigen CD29 includes MDF2, MSK12)	3688	ENSG00000150093
P55060	NA	CSE1L	CSE1 chromosome segregation 1-like (yeast)	1434	ENSG00000124207
P08727	NA	KRT19	keratin 19	3880	ENSG00000171345
P16949	NA	STMN1	stathmin 1	3925	ENSG00000117632
P18206	NA	VCL	vinculin	7414	ENSG00000035403
O60610	NA	DIAPH1	diaphanous homolog 1 (Drosophila)	1729	ENSG00000131504
Q06830	NA	PRDX1	peroxiredoxin 1	5052	ENSG00000117450
P02786	NA	TFRC	transferrin receptor (p90, CD71)	7037	ENSG00000072274
P21589	NA	NT5E	5'-nucleotidase, ecto (CD73)	4907	ENSG00000135318
Pathway Commons pathway	tRNA Aminoacylation	DB_ID:519
C=42;O=3;E=0.10;R=31.50;rawP=0.0001;adjP=0.0002
P56192	NA	MARS	methionyl-tRNA synthetase	4141	ENSG00000166986
P49591	NA	SARS	seryl-tRNA synthetase	6301	ENSG00000031698
P49588	NA	AARS	alanyl-tRNA synthetase	16	ENSG00000090861
Pathway Commons pathway	IL5-mediated signaling events	DB_ID:1627
C=1292;O=11;E=2.93;R=3.75;rawP=0.0001;adjP=0.0002
P17655	NA	CAPN2	calpain 2, (m/II) large subunit	824	ENSG00000162909
P08195	NA	SLC3A2	solute carrier family 3 (activators of dibasic and neutral amino acid transport), member 2	6520	ENSG00000168003
P05556	NA	ITGB1	integrin, beta 1 (fibronectin receptor, beta polypeptide, antigen CD29 includes MDF2, MSK12)	3688	ENSG00000150093
P55060	NA	CSE1L	CSE1 chromosome segregation 1-like (yeast)	1434	ENSG00000124207
P08727	NA	KRT19	keratin 19	3880	ENSG00000171345
P16949	NA	STMN1	stathmin 1	3925	ENSG00000117632
P18206	NA	VCL	vinculin	7414	ENSG00000035403
O60610	NA	DIAPH1	diaphanous homolog 1 (Drosophila)	1729	ENSG00000131504
Q06830	NA	PRDX1	peroxiredoxin 1	5052	ENSG00000117450
P02786	NA	TFRC	transferrin receptor (p90, CD71)	7037	ENSG00000072274
P21589	NA	NT5E	5'-nucleotidase, ecto (CD73)	4907	ENSG00000135318
Pathway Commons pathway	PDGFR-beta signaling pathway	DB_ID:1540
C=1288;O=11;E=2.92;R=3.77;rawP=0.0001;adjP=0.0002
P17655	NA	CAPN2	calpain 2, (m/II) large subunit	824	ENSG00000162909
P08195	NA	SLC3A2	solute carrier family 3 (activators of dibasic and neutral amino acid transport), member 2	6520	ENSG00000168003
P05556	NA	ITGB1	integrin, beta 1 (fibronectin receptor, beta polypeptide, antigen CD29 includes MDF2, MSK12)	3688	ENSG00000150093
P55060	NA	CSE1L	CSE1 chromosome segregation 1-like (yeast)	1434	ENSG00000124207
P08727	NA	KRT19	keratin 19	3880	ENSG00000171345
P16949	NA	STMN1	stathmin 1	3925	ENSG00000117632
P18206	NA	VCL	vinculin	7414	ENSG00000035403
O60610	NA	DIAPH1	diaphanous homolog 1 (Drosophila)	1729	ENSG00000131504
Q06830	NA	PRDX1	peroxiredoxin 1	5052	ENSG00000117450
P02786	NA	TFRC	transferrin receptor (p90, CD71)	7037	ENSG00000072274
P21589	NA	NT5E	5'-nucleotidase, ecto (CD73)	4907	ENSG00000135318
Pathway Commons pathway	PAR1-mediated thrombin signaling events	DB_ID:1531
C=1299;O=11;E=2.95;R=3.73;rawP=0.0001;adjP=0.0002
P17655	NA	CAPN2	calpain 2, (m/II) large subunit	824	ENSG00000162909
P08195	NA	SLC3A2	solute carrier family 3 (activators of dibasic and neutral amino acid transport), member 2	6520	ENSG00000168003
P05556	NA	ITGB1	integrin, beta 1 (fibronectin receptor, beta polypeptide, antigen CD29 includes MDF2, MSK12)	3688	ENSG00000150093
P55060	NA	CSE1L	CSE1 chromosome segregation 1-like (yeast)	1434	ENSG00000124207
P08727	NA	KRT19	keratin 19	3880	ENSG00000171345
P16949	NA	STMN1	stathmin 1	3925	ENSG00000117632
P18206	NA	VCL	vinculin	7414	ENSG00000035403
O60610	NA	DIAPH1	diaphanous homolog 1 (Drosophila)	1729	ENSG00000131504
Q06830	NA	PRDX1	peroxiredoxin 1	5052	ENSG00000117450
P02786	NA	TFRC	transferrin receptor (p90, CD71)	7037	ENSG00000072274
P21589	NA	NT5E	5'-nucleotidase, ecto (CD73)	4907	ENSG00000135318
Pathway Commons pathway	Arf6 signaling events	DB_ID:1554
C=1288;O=11;E=2.92;R=3.77;rawP=0.0001;adjP=0.0002
P17655	NA	CAPN2	calpain 2, (m/II) large subunit	824	ENSG00000162909
P08195	NA	SLC3A2	solute carrier family 3 (activators of dibasic and neutral amino acid transport), member 2	6520	ENSG00000168003
P05556	NA	ITGB1	integrin, beta 1 (fibronectin receptor, beta polypeptide, antigen CD29 includes MDF2, MSK12)	3688	ENSG00000150093
P55060	NA	CSE1L	CSE1 chromosome segregation 1-like (yeast)	1434	ENSG00000124207
P08727	NA	KRT19	keratin 19	3880	ENSG00000171345
P16949	NA	STMN1	stathmin 1	3925	ENSG00000117632
P18206	NA	VCL	vinculin	7414	ENSG00000035403
O60610	NA	DIAPH1	diaphanous homolog 1 (Drosophila)	1729	ENSG00000131504
Q06830	NA	PRDX1	peroxiredoxin 1	5052	ENSG00000117450
P02786	NA	TFRC	transferrin receptor (p90, CD71)	7037	ENSG00000072274
P21589	NA	NT5E	5'-nucleotidase, ecto (CD73)	4907	ENSG00000135318
Pathway Commons pathway	Proteoglycan syndecan-mediated signaling events	DB_ID:1637
C=1345;O=11;E=3.05;R=3.61;rawP=0.0002;adjP=0.0004
P17655	NA	CAPN2	calpain 2, (m/II) large subunit	824	ENSG00000162909
P08195	NA	SLC3A2	solute carrier family 3 (activators of dibasic and neutral amino acid transport), member 2	6520	ENSG00000168003
P05556	NA	ITGB1	integrin, beta 1 (fibronectin receptor, beta polypeptide, antigen CD29 includes MDF2, MSK12)	3688	ENSG00000150093
P55060	NA	CSE1L	CSE1 chromosome segregation 1-like (yeast)	1434	ENSG00000124207
P08727	NA	KRT19	keratin 19	3880	ENSG00000171345
P16949	NA	STMN1	stathmin 1	3925	ENSG00000117632
P18206	NA	VCL	vinculin	7414	ENSG00000035403
O60610	NA	DIAPH1	diaphanous homolog 1 (Drosophila)	1729	ENSG00000131504
Q06830	NA	PRDX1	peroxiredoxin 1	5052	ENSG00000117450
P02786	NA	TFRC	transferrin receptor (p90, CD71)	7037	ENSG00000072274
P21589	NA	NT5E	5'-nucleotidase, ecto (CD73)	4907	ENSG00000135318
Pathway Commons pathway	Glypican pathway	DB_ID:1459
C=1338;O=11;E=3.03;R=3.63;rawP=0.0002;adjP=0.0004
P17655	NA	CAPN2	calpain 2, (m/II) large subunit	824	ENSG00000162909
P08195	NA	SLC3A2	solute carrier family 3 (activators of dibasic and neutral amino acid transport), member 2	6520	ENSG00000168003
P05556	NA	ITGB1	integrin, beta 1 (fibronectin receptor, beta polypeptide, antigen CD29 includes MDF2, MSK12)	3688	ENSG00000150093
P55060	NA	CSE1L	CSE1 chromosome segregation 1-like (yeast)	1434	ENSG00000124207
P08727	NA	KRT19	keratin 19	3880	ENSG00000171345
P16949	NA	STMN1	stathmin 1	3925	ENSG00000117632
P18206	NA	VCL	vinculin	7414	ENSG00000035403
O60610	NA	DIAPH1	diaphanous homolog 1 (Drosophila)	1729	ENSG00000131504
Q06830	NA	PRDX1	peroxiredoxin 1	5052	ENSG00000117450
P02786	NA	TFRC	transferrin receptor (p90, CD71)	7037	ENSG00000072274
P21589	NA	NT5E	5'-nucleotidase, ecto (CD73)	4907	ENSG00000135318
Pathway Commons pathway	Beta1 integrin cell surface interactions	DB_ID:1517
C=1351;O=11;E=3.06;R=3.59;rawP=0.0002;adjP=0.0004
P17655	NA	CAPN2	calpain 2, (m/II) large subunit	824	ENSG00000162909
P08195	NA	SLC3A2	solute carrier family 3 (activators of dibasic and neutral amino acid transport), member 2	6520	ENSG00000168003
P05556	NA	ITGB1	integrin, beta 1 (fibronectin receptor, beta polypeptide, antigen CD29 includes MDF2, MSK12)	3688	ENSG00000150093
P55060	NA	CSE1L	CSE1 chromosome segregation 1-like (yeast)	1434	ENSG00000124207
P08727	NA	KRT19	keratin 19	3880	ENSG00000171345
P16949	NA	STMN1	stathmin 1	3925	ENSG00000117632
P18206	NA	VCL	vinculin	7414	ENSG00000035403
O60610	NA	DIAPH1	diaphanous homolog 1 (Drosophila)	1729	ENSG00000131504
Q06830	NA	PRDX1	peroxiredoxin 1	5052	ENSG00000117450
P02786	NA	TFRC	transferrin receptor (p90, CD71)	7037	ENSG00000072274
P21589	NA	NT5E	5'-nucleotidase, ecto (CD73)	4907	ENSG00000135318
Pathway Commons pathway	Integrin family cell surface interactions	DB_ID:1499
C=1378;O=11;E=3.13;R=3.52;rawP=0.0002;adjP=0.0004
P17655	NA	CAPN2	calpain 2, (m/II) large subunit	824	ENSG00000162909
P08195	NA	SLC3A2	solute carrier family 3 (activators of dibasic and neutral amino acid transport), member 2	6520	ENSG00000168003
P05556	NA	ITGB1	integrin, beta 1 (fibronectin receptor, beta polypeptide, antigen CD29 includes MDF2, MSK12)	3688	ENSG00000150093
P55060	NA	CSE1L	CSE1 chromosome segregation 1-like (yeast)	1434	ENSG00000124207
P08727	NA	KRT19	keratin 19	3880	ENSG00000171345
P16949	NA	STMN1	stathmin 1	3925	ENSG00000117632
P18206	NA	VCL	vinculin	7414	ENSG00000035403
O60610	NA	DIAPH1	diaphanous homolog 1 (Drosophila)	1729	ENSG00000131504
Q06830	NA	PRDX1	peroxiredoxin 1	5052	ENSG00000117450
P02786	NA	TFRC	transferrin receptor (p90, CD71)	7037	ENSG00000072274
P21589	NA	NT5E	5'-nucleotidase, ecto (CD73)	4907	ENSG00000135318
Pathway Commons pathway	Activation of the mRNA upon binding of the cap-binding complex and eIFs, and subsequent binding to 43S	DB_ID:720
C=56;O=3;E=0.13;R=23.62;rawP=0.0003;adjP=0.0005
P20042	NA	EIF2S2	eukaryotic translation initiation factor 2, subunit 2 beta, 38kDa	8894	ENSG00000125977
P41091	NA	EIF2S3	eukaryotic translation initiation factor 2, subunit 3 gamma, 52kDa	1968	ENSG00000130741
Q15056	NA	EIF4H	eukaryotic translation initiation factor 4H	7458	ENSG00000106682
Pathway Commons pathway	Ribosomal scanning and start codon recognition	DB_ID:717
C=55;O=3;E=0.12;R=24.05;rawP=0.0003;adjP=0.0005
P20042	NA	EIF2S2	eukaryotic translation initiation factor 2, subunit 2 beta, 38kDa	8894	ENSG00000125977
P41091	NA	EIF2S3	eukaryotic translation initiation factor 2, subunit 3 gamma, 52kDa	1968	ENSG00000130741
Q15056	NA	EIF4H	eukaryotic translation initiation factor 4H	7458	ENSG00000106682
Pathway Commons pathway	Translation initiation complex formation	DB_ID:719
C=55;O=3;E=0.12;R=24.05;rawP=0.0003;adjP=0.0005
P20042	NA	EIF2S2	eukaryotic translation initiation factor 2, subunit 2 beta, 38kDa	8894	ENSG00000125977
P41091	NA	EIF2S3	eukaryotic translation initiation factor 2, subunit 3 gamma, 52kDa	1968	ENSG00000130741
Q15056	NA	EIF4H	eukaryotic translation initiation factor 4H	7458	ENSG00000106682
