## Supplementary material for "PGRMC1 phosphorylation and cell plasticity 1: glycolysis, mitochondria, tumor growth": File S8: 1a_MP-v-WT_10pc_blue_TF.xlsx

### Sheet: Sheet1
User data and parameters: User data: 1a_MP-v-WT_blue.txt, Organism: hsapiens, Id Type: uniprot_swissprot_accession, Ref Set: entrezgene_protein-coding, Significance Level: .1, Statistics Test: Hypergeometric, MTC: BH, Minimum: 3
The results for each enriched gene sets are listed in this table. For each gene set, the first row lists its gene set
name, and corresponding Gene Set ID. The second row lists
number of reference genes in the category (C), number of genes in the gene set and also in the category (O), expected number in the
category (E), Ratio of enrichment (R), p value from hypergeometric test (rawP), and p value adjusted by the multiple test adjustment (adjP).
Finally, genes in the gene set are listed. For each gene, the table lists the user uploaded ID and value (optional), Entrez ID,
Ensembl Gene Stable ID, Gene symbol, and description.
Transcrription Target	hsa_TGACCTY_V$ERR1_Q2	DB_ID:2414
C=1005;O=15;E=3.77;R=3.98;rawP=3.98e-06;adjP=0.0002
Q99798	NA	ACO2	aconitase 2, mitochondrial	50	ENSG00000100412
P54819	NA	AK2	adenylate kinase 2	204	ENSG00000004455
P12235	NA	SLC25A4	solute carrier family 25 (mitochondrial carrier; adenine nucleotide translocator), member 4	291	ENSG00000151729
P00558	NA	PGK1	phosphoglycerate kinase 1	5230	ENSG00000102144
P35232	NA	PHB	prohibitin	5245	ENSG00000167085
O95831	NA	AIFM1	apoptosis-inducing factor, mitochondrion-associated, 1	9131	ENSG00000156709
P52815	NA	MRPL12	mitochondrial ribosomal protein L12	6182	ENSG00000262814
P24752	NA	ACAT1	acetyl-CoA acetyltransferase 1	38	ENSG00000075239
P00367	NA	GLUD1	glutamate dehydrogenase 1	2746	ENSG00000148672
P25705	NA	ATP5A1	ATP synthase, H+ transporting, mitochondrial F1 complex, alpha subunit 1, cardiac muscle	498	ENSG00000152234
Q16531	NA	DDB1	damage-specific DNA binding protein 1, 127kDa	1642	ENSG00000167986
P60174	NA	TPI1	triosephosphate isomerase 1	7167	ENSG00000111669
P31937	NA	HIBADH	3-hydroxyisobutyrate dehydrogenase	11112	ENSG00000106049
Q13813	NA	SPTAN1	spectrin, alpha, non-erythrocytic 1	6709	ENSG00000197694
Q9BPW8	NA	NIPSNAP1	nipsnap homolog 1 (C. elegans)	8508	ENSG00000184117
Transcrription Target	hsa_V$ERR1_Q2	DB_ID:2154
C=254;O=6;E=0.95;R=6.30;rawP=0.0004;adjP=0.0076
Q99798	NA	ACO2	aconitase 2, mitochondrial	50	ENSG00000100412
P25705	NA	ATP5A1	ATP synthase, H+ transporting, mitochondrial F1 complex, alpha subunit 1, cardiac muscle	498	ENSG00000152234
P21796	NA	VDAC1	voltage-dependent anion channel 1	7416	ENSG00000213585
P21953	NA	BCKDHB	branched chain keto acid dehydrogenase E1, beta polypeptide	594	ENSG00000083123
P35232	NA	PHB	prohibitin	5245	ENSG00000167085
O95831	NA	AIFM1	apoptosis-inducing factor, mitochondrion-associated, 1	9131	ENSG00000156709
Transcrription Target	hsa_V$PPAR_DR1_Q2	DB_ID:2248
C=252;O=6;E=0.94;R=6.35;rawP=0.0004;adjP=0.0076
P49748	NA	ACADVL	acyl-CoA dehydrogenase, very long chain	37	ENSG00000072778
P21953	NA	BCKDHB	branched chain keto acid dehydrogenase E1, beta polypeptide	594	ENSG00000083123
Q99623	NA	PHB2	prohibitin 2	11331	ENSG00000215021
P35580	NA	MYH10	myosin, heavy chain 10, non-muscle	4628	ENSG00000133026
P31937	NA	HIBADH	3-hydroxyisobutyrate dehydrogenase	11112	ENSG00000106049
Q9UJZ1	NA	STOML2	stomatin (EPB72)-like 2	30968	ENSG00000165283
Transcrription Target	hsa_TMTCGCGANR_UNKNOWN	DB_ID:2370
C=156;O=4;E=0.58;R=6.84;rawP=0.0028;adjP=0.0266
Q9Y277	NA	VDAC3	voltage-dependent anion channel 3	7419	ENSG00000078668
Q02978	NA	SLC25A11	solute carrier family 25 (mitochondrial carrier; oxoglutarate carrier), member 11	8402	ENSG00000108528
P12235	NA	SLC25A4	solute carrier family 25 (mitochondrial carrier; adenine nucleotide translocator), member 4	291	ENSG00000151729
P40926	NA	MDH2	malate dehydrogenase 2, NAD (mitochondrial)	4191	ENSG00000146701
Transcrription Target	hsa_V$COUP_DR1_Q6	DB_ID:2250
C=240;O=5;E=0.90;R=5.56;rawP=0.0021;adjP=0.0266
Q99623	NA	PHB2	prohibitin 2	11331	ENSG00000215021
P35580	NA	MYH10	myosin, heavy chain 10, non-muscle	4628	ENSG00000133026
P48047	NA	ATP5O	ATP synthase, H+ transporting, mitochondrial F1 complex, O subunit	539	ENSG00000241837
P31937	NA	HIBADH	3-hydroxyisobutyrate dehydrogenase	11112	ENSG00000106049
Q9UJZ1	NA	STOML2	stomatin (EPB72)-like 2	30968	ENSG00000165283
Transcrription Target	hsa_V$DR1_Q3	DB_ID:2246
C=247;O=5;E=0.93;R=5.40;rawP=0.0024;adjP=0.0266
Q99623	NA	PHB2	prohibitin 2	11331	ENSG00000215021
P35580	NA	MYH10	myosin, heavy chain 10, non-muscle	4628	ENSG00000133026
P48047	NA	ATP5O	ATP synthase, H+ transporting, mitochondrial F1 complex, O subunit	539	ENSG00000241837
P31937	NA	HIBADH	3-hydroxyisobutyrate dehydrogenase	11112	ENSG00000106049
Q9UJZ1	NA	STOML2	stomatin (EPB72)-like 2	30968	ENSG00000165283
Transcrription Target	hsa_WCAANNNYCAG_UNKNOWN	DB_ID:2376
C=244;O=4;E=0.91;R=4.38;rawP=0.0133;adjP=0.0886
Q14980	NA	NUMA1	nuclear mitotic apparatus protein 1	4926	ENSG00000137497
P25705	NA	ATP5A1	ATP synthase, H+ transporting, mitochondrial F1 complex, alpha subunit 1, cardiac muscle	498	ENSG00000152234
Q9BQ69	NA	MACROD1	MACRO domain containing 1	28992	ENSG00000133315
P48047	NA	ATP5O	ATP synthase, H+ transporting, mitochondrial F1 complex, O subunit	539	ENSG00000241837
Transcrription Target	hsa_V$HNF4_01	DB_ID:1938
C=263;O=4;E=0.99;R=4.06;rawP=0.0171;adjP=0.0886
P12235	NA	SLC25A4	solute carrier family 25 (mitochondrial carrier; adenine nucleotide translocator), member 4	291	ENSG00000151729
P35580	NA	MYH10	myosin, heavy chain 10, non-muscle	4628	ENSG00000133026
P60174	NA	TPI1	triosephosphate isomerase 1	7167	ENSG00000111669
Q9BPW8	NA	NIPSNAP1	nipsnap homolog 1 (C. elegans)	8508	ENSG00000184117
Transcrription Target	hsa_V$BACH1_01	DB_ID:2146
C=256;O=4;E=0.96;R=4.17;rawP=0.0157;adjP=0.0886
O14773	NA	TPP1	tripeptidyl peptidase I	1200	ENSG00000166340
P08727	NA	KRT19	keratin 19	3880	ENSG00000171345
P49748	NA	ACADVL	acyl-CoA dehydrogenase, very long chain	37	ENSG00000072778
P05787	NA	KRT8	keratin 8	3856	ENSG00000170421
Transcrription Target	hsa_V$ER_Q6_02	DB_ID:2322
C=250;O=4;E=0.94;R=4.27;rawP=0.0145;adjP=0.0886
P00367	NA	GLUD1	glutamate dehydrogenase 1	2746	ENSG00000148672
P48047	NA	ATP5O	ATP synthase, H+ transporting, mitochondrial F1 complex, O subunit	539	ENSG00000241837
P31937	NA	HIBADH	3-hydroxyisobutyrate dehydrogenase	11112	ENSG00000106049
Q9UJZ1	NA	STOML2	stomatin (EPB72)-like 2	30968	ENSG00000165283
Transcrription Target	hsa_V$E2F1_Q6_01	DB_ID:2314
C=232;O=4;E=0.87;R=4.60;rawP=0.0113;adjP=0.0886
Q14980	NA	NUMA1	nuclear mitotic apparatus protein 1	4926	ENSG00000137497
Q99798	NA	ACO2	aconitase 2, mitochondrial	50	ENSG00000100412
P54819	NA	AK2	adenylate kinase 2	204	ENSG00000004455
P35580	NA	MYH10	myosin, heavy chain 10, non-muscle	4628	ENSG00000133026
Transcrription Target	hsa_TGANTCA_V$AP1_C	DB_ID:2402
C=1092;O=9;E=4.09;R=2.20;rawP=0.0206;adjP=0.0979
O14773	NA	TPP1	tripeptidyl peptidase I	1200	ENSG00000166340
P17931	NA	LGALS3	lectin, galactoside-binding, soluble, 3	3958	ENSG00000131981
P05787	NA	KRT8	keratin 8	3856	ENSG00000170421
P08727	NA	KRT19	keratin 19	3880	ENSG00000171345
P25705	NA	ATP5A1	ATP synthase, H+ transporting, mitochondrial F1 complex, alpha subunit 1, cardiac muscle	498	ENSG00000152234
P49748	NA	ACADVL	acyl-CoA dehydrogenase, very long chain	37	ENSG00000072778
P35270	NA	SPR	sepiapterin reductase (7,8-dihydrobiopterin:NADP+ oxidoreductase)	6697	ENSG00000116096
P38117	NA	ETFB	electron-transfer-flavoprotein, beta polypeptide	2109	ENSG00000105379
Q9UJZ1	NA	STOML2	stomatin (EPB72)-like 2	30968	ENSG00000165283
