## Supplementary material for "PGRMC1 phosphorylation and cell plasticity 1: glycolysis, mitochondria, tumor growth": File S8: 1a_MP-v-WT_10pc_blue_WikiPath.xlsx

### Sheet: Sheet1
User data and parameters: User data: 1a_MP-v-WT_blue.txt, Organism: hsapiens, Id Type: uniprot_swissprot_accession, Ref Set: entrezgene_protein-coding, Significance Level: .1, Statistics Test: Hypergeometric, MTC: BH, Minimum: 3
The results for each enriched gene sets are listed in this table. For each pathway, the first row lists its gene set
name, and corresponding Gene Set ID. The second row lists
number of reference genes in the category (C), number of genes in the gene set and also in the category (O), expected number in the
category (E), Ratio of enrichment (R), p value from hypergeometric test (rawP), and p value adjusted by the multiple test adjustment (adjP).
Finally, genes in the pathway are listed. For each gene, the table lists the user uploaded ID and value (optional), Entrez ID,
Ensembl Gene Stable ID, Gene symbol, and description.
Wikipathways pathway	TCA Cycle	WP78
C=20;O=4;E=0.07;R=53.38;rawP=8.42e-07;adjP=7.58e-06
Q99798	NA	ACO2	aconitase 2, mitochondrial	50	ENSG00000100412
P48735	NA	IDH2	isocitrate dehydrogenase 2 (NADP+), mitochondrial	3418	ENSG00000182054
P31040	NA	SDHA	succinate dehydrogenase complex, subunit A, flavoprotein (Fp)	6389	ENSG00000073578
P40926	NA	MDH2	malate dehydrogenase 2, NAD (mitochondrial)	4191	ENSG00000146701
Wikipathways pathway	Fatty Acid Beta Oxidation	WP143
C=73;O=5;E=0.27;R=18.28;rawP=7.96e-06;adjP=3.58e-05
P24752	NA	ACAT1	acetyl-CoA acetyltransferase 1	38	ENSG00000075239
P49748	NA	ACADVL	acyl-CoA dehydrogenase, very long chain	37	ENSG00000072778
P40939	NA	HADHA	hydroxyacyl-CoA dehydrogenase/3-ketoacyl-CoA thiolase/enoyl-CoA hydratase (trifunctional protein), alpha subunit	3030	ENSG00000084754
P60174	NA	TPI1	triosephosphate isomerase 1	7167	ENSG00000111669
P30084	NA	ECHS1	enoyl CoA hydratase, short chain, 1, mitochondrial	1892	ENSG00000127884
Wikipathways pathway	Glycolysis and Gluconeogenesis	WP534
C=50;O=4;E=0.19;R=21.35;rawP=3.68e-05;adjP=0.0001
P19367	NA	HK1	hexokinase 1	3098	ENSG00000156515
P00558	NA	PGK1	phosphoglycerate kinase 1	5230	ENSG00000102144
P40926	NA	MDH2	malate dehydrogenase 2, NAD (mitochondrial)	4191	ENSG00000146701
P60174	NA	TPI1	triosephosphate isomerase 1	7167	ENSG00000111669
Wikipathways pathway	Tryptophan metabolism	WP465
C=69;O=4;E=0.26;R=15.47;rawP=0.0001;adjP=0.0002
P24752	NA	ACAT1	acetyl-CoA acetyltransferase 1	38	ENSG00000075239
P04040	NA	CAT	catalase	847	ENSG00000121691
P30084	NA	ECHS1	enoyl CoA hydratase, short chain, 1, mitochondrial	1892	ENSG00000127884
Q99714	NA	HSD17B10	hydroxysteroid (17-beta) dehydrogenase 10	3028	ENSG00000072506
Wikipathways pathway	Fatty Acid Biosynthesis	WP357
C=29;O=3;E=0.11;R=27.61;rawP=0.0002;adjP=0.0004
Q13011	NA	ECH1	enoyl CoA hydratase 1, peroxisomal	1891	ENSG00000104823
P30084	NA	ECHS1	enoyl CoA hydratase, short chain, 1, mitochondrial	1892	ENSG00000127884
P42765	NA	ACAA2	acetyl-CoA acyltransferase 2	10449	ENSG00000167315
Wikipathways pathway	Electron Transport Chain	WP111
C=103;O=4;E=0.39;R=10.36;rawP=0.0006;adjP=0.0009
P25705	NA	ATP5A1	ATP synthase, H+ transporting, mitochondrial F1 complex, alpha subunit 1, cardiac muscle	498	ENSG00000152234
P12235	NA	SLC25A4	solute carrier family 25 (mitochondrial carrier; adenine nucleotide translocator), member 4	291	ENSG00000151729
P48047	NA	ATP5O	ATP synthase, H+ transporting, mitochondrial F1 complex, O subunit	539	ENSG00000241837
P31040	NA	SDHA	succinate dehydrogenase complex, subunit A, flavoprotein (Fp)	6389	ENSG00000073578
Wikipathways pathway	Selenium Pathway	WP15
C=107;O=3;E=0.40;R=7.48;rawP=0.0076;adjP=0.0098
P04040	NA	CAT	catalase	847	ENSG00000121691
P30048	NA	PRDX3	peroxiredoxin 3	10935	ENSG00000165672
P04179	NA	SOD2	superoxide dismutase 2, mitochondrial	6648	ENSG00000112096
