## Supplementary material for "PGRMC1 phosphorylation and cell plasticity 1: glycolysis, mitochondria, tumor growth": File S8: final_mf_sig_all_1439165549.tsv

User file and parameters: User file: 1b_MP-v-WT_red.txt, Organism: hsapiens, Id Type: uniprot_swissprot_accession, Ref Set: entrezgene_protein-coding, Significance Level: .1, Statistics Test: Hypergeometric, MTC: BH, Minimum: 3
The results for all enriched MF GO category are listed in this table. For each GO category, the first row lists its sub-root
(molecular function), category name, and corresponding GO ID. The second row lists
number of reference genes in the category (C), number of genes in the gene set and also in the category (O), expected number in the
category (E), Ratio of enrichment (R), p value from hypergeometric test (rawP), and p value adjusted by the multiple test adjustment (adjP).
Finally, genes in the category are listed. For each gene, the table lists the user uploaded ID and value (optional), Entrez ID,
Ensembl Gene Stable ID, Gene symbol, and description.
molecular function	cytoskeletal protein binding	GO:0008092
C=634;O=4;E=1.35;R=2.95;rawP=0.0447;adjP=0.0607
P18206	NA	7414	ENSG00000035403	VCL	vinculin
P27816	NA	4134	ENSG00000047849	MAP4	microtubule-associated protein 4
O75369	NA	2317	ENSG00000136068	FLNB	filamin B, beta
P05556	NA	3688	ENSG00000150093	ITGB1	integrin, beta 1 (fibronectin receptor, beta polypeptide, antigen CD29 includes MDF2, MSK12)
molecular function	identical protein binding	GO:0042802
C=860;O=5;E=1.84;R=2.72;rawP=0.0342;adjP=0.0504
P49589	NA	833	ENSG00000110619	CARS	cysteinyl-tRNA synthetase
P47895	NA	220	ENSG00000184254	ALDH1A3	aldehyde dehydrogenase 1 family, member A3
O75369	NA	2317	ENSG00000136068	FLNB	filamin B, beta
P04083	NA	301	ENSG00000135046	ANXA1	annexin A1
P09382	NA	3956	ENSG00000100097	LGALS1	lectin, galactoside-binding, soluble, 1
molecular function	catalytic activity	GO:0003824
C=5299;O=17;E=11.32;R=1.50;rawP=0.0298;adjP=0.0465
P49589	NA	833	ENSG00000110619	CARS	cysteinyl-tRNA synthetase
Q9NR30	NA	9188	ENSG00000165732	DDX21	DEAD (Asp-Glu-Ala-Asp) box helicase 21
P08195	NA	6520	ENSG00000168003	SLC3A2	solute carrier family 3 (activators of dibasic and neutral amino acid transport), member 2
P00491	NA	4860	ENSG00000198805	PNP	purine nucleoside phosphorylase
P68371	NA	10383	ENSG00000188229	TUBB4B	tubulin, beta 4B class IVb
P60842	NA	1973	ENSG00000161960	EIF4A1	eukaryotic translation initiation factor 4A1
P53701	NA	3052	ENSG00000004961	HCCS	holocytochrome c synthase
P68104	NA	1915	ENSG00000156508	EEF1A1	eukaryotic translation elongation factor 1 alpha 1
P02786	NA	7037	ENSG00000072274	TFRC	transferrin receptor (p90, CD71)
P22102	NA	2618	ENSG00000159131	GART	phosphoribosylglycinamide formyltransferase, phosphoribosylglycinamide synthetase, phosphoribosylaminoimidazole synthetase
P13639	NA	1938	ENSG00000167658	EEF2	eukaryotic translation elongation factor 2
P41091	NA	1968	ENSG00000130741	EIF2S3	eukaryotic translation initiation factor 2, subunit 3 gamma, 52kDa
P47895	NA	220	ENSG00000184254	ALDH1A3	aldehyde dehydrogenase 1 family, member A3
P17174	NA	2805	ENSG00000120053	GOT1	glutamic-oxaloacetic transaminase 1, soluble (aspartate aminotransferase 1)
Q6PIU2	NA	57552	ENSG00000144959	NCEH1	neutral cholesterol ester hydrolase 1
P00352	NA	216	ENSG00000165092	ALDH1A1	aldehyde dehydrogenase 1 family, member A1
P11387	NA	7150	ENSG00000198900	TOP1	topoisomerase (DNA) I
molecular function	binding	GO:0005488
C=11779;O=30;E=25.17;R=1.19;rawP=0.0211;adjP=0.0349
P49589	NA	833	ENSG00000110619	CARS	cysteinyl-tRNA synthetase
Q9NR30	NA	9188	ENSG00000165732	DDX21	DEAD (Asp-Glu-Ala-Asp) box helicase 21
P08195	NA	6520	ENSG00000168003	SLC3A2	solute carrier family 3 (activators of dibasic and neutral amino acid transport), member 2
P00491	NA	4860	ENSG00000198805	PNP	purine nucleoside phosphorylase
P68371	NA	10383	ENSG00000188229	TUBB4B	tubulin, beta 4B class IVb
P09382	NA	3956	ENSG00000100097	LGALS1	lectin, galactoside-binding, soluble, 1
P61313	NA	6138	ENSG00000174748	RPL15	ribosomal protein L15
P60842	NA	1973	ENSG00000161960	EIF4A1	eukaryotic translation initiation factor 4A1
P53701	NA	3052	ENSG00000004961	HCCS	holocytochrome c synthase
P04080	NA	1476	ENSG00000160213	CSTB	cystatin B (stefin B)
P68104	NA	1915	ENSG00000156508	EEF1A1	eukaryotic translation elongation factor 1 alpha 1
P02786	NA	7037	ENSG00000072274	TFRC	transferrin receptor (p90, CD71)
O75369	NA	2317	ENSG00000136068	FLNB	filamin B, beta
P04083	NA	301	ENSG00000135046	ANXA1	annexin A1
P24534	NA	1933	ENSG00000114942	EEF1B2	eukaryotic translation elongation factor 1 beta 2
P22102	NA	2618	ENSG00000159131	GART	phosphoribosylglycinamide formyltransferase, phosphoribosylglycinamide synthetase, phosphoribosylaminoimidazole synthetase
P13639	NA	1938	ENSG00000167658	EEF2	eukaryotic translation elongation factor 2
P02768	NA	213	ENSG00000163631	ALB	albumin
P41091	NA	1968	ENSG00000130741	EIF2S3	eukaryotic translation initiation factor 2, subunit 3 gamma, 52kDa
P07108	NA	1622	ENSG00000155368	DBI	diazepam binding inhibitor (GABA receptor modulator, acyl-CoA binding protein)
P27816	NA	4134	ENSG00000047849	MAP4	microtubule-associated protein 4
P47895	NA	220	ENSG00000184254	ALDH1A3	aldehyde dehydrogenase 1 family, member A3
P05556	NA	3688	ENSG00000150093	ITGB1	integrin, beta 1 (fibronectin receptor, beta polypeptide, antigen CD29 includes MDF2, MSK12)
P40227	NA	908	ENSG00000146731	CCT6A	chaperonin containing TCP1, subunit 6A (zeta 1)
P67809	NA	4904	ENSG00000065978	YBX1	Y box binding protein 1
P17174	NA	2805	ENSG00000120053	GOT1	glutamic-oxaloacetic transaminase 1, soluble (aspartate aminotransferase 1)
P00352	NA	216	ENSG00000165092	ALDH1A1	aldehyde dehydrogenase 1 family, member A1
P18206	NA	7414	ENSG00000035403	VCL	vinculin
P29692	NA	1936	ENSG00000104529	EEF1D	eukaryotic translation elongation factor 1 delta (guanine nucleotide exchange protein)
P11387	NA	7150	ENSG00000198900	TOP1	topoisomerase (DNA) I
molecular function	GTPase activity	GO:0003924
C=225;O=4;E=0.48;R=8.32;rawP=0.0013;adjP=0.0057
P13639	NA	1938	ENSG00000167658	EEF2	eukaryotic translation elongation factor 2
P41091	NA	1968	ENSG00000130741	EIF2S3	eukaryotic translation initiation factor 2, subunit 3 gamma, 52kDa
P68371	NA	10383	ENSG00000188229	TUBB4B	tubulin, beta 4B class IVb
P68104	NA	1915	ENSG00000156508	EEF1A1	eukaryotic translation elongation factor 1 alpha 1
molecular function	anion binding	GO:0043168
C=2371;O=15;E=5.07;R=2.96;rawP=3.60e-05;adjP=0.0005
P49589	NA	833	ENSG00000110619	CARS	cysteinyl-tRNA synthetase
Q9NR30	NA	9188	ENSG00000165732	DDX21	DEAD (Asp-Glu-Ala-Asp) box helicase 21
P22102	NA	2618	ENSG00000159131	GART	phosphoribosylglycinamide formyltransferase, phosphoribosylglycinamide synthetase, phosphoribosylaminoimidazole synthetase
P00491	NA	4860	ENSG00000198805	PNP	purine nucleoside phosphorylase
P13639	NA	1938	ENSG00000167658	EEF2	eukaryotic translation elongation factor 2
P02768	NA	213	ENSG00000163631	ALB	albumin
P41091	NA	1968	ENSG00000130741	EIF2S3	eukaryotic translation initiation factor 2, subunit 3 gamma, 52kDa
P68371	NA	10383	ENSG00000188229	TUBB4B	tubulin, beta 4B class IVb
P07108	NA	1622	ENSG00000155368	DBI	diazepam binding inhibitor (GABA receptor modulator, acyl-CoA binding protein)
P47895	NA	220	ENSG00000184254	ALDH1A3	aldehyde dehydrogenase 1 family, member A3
P40227	NA	908	ENSG00000146731	CCT6A	chaperonin containing TCP1, subunit 6A (zeta 1)
P60842	NA	1973	ENSG00000161960	EIF4A1	eukaryotic translation initiation factor 4A1
P17174	NA	2805	ENSG00000120053	GOT1	glutamic-oxaloacetic transaminase 1, soluble (aspartate aminotransferase 1)
P68104	NA	1915	ENSG00000156508	EEF1A1	eukaryotic translation elongation factor 1 alpha 1
P11387	NA	7150	ENSG00000198900	TOP1	topoisomerase (DNA) I
molecular function	nucleoside-triphosphatase activity	GO:0017111
C=749;O=7;E=1.60;R=4.37;rawP=0.0009;adjP=0.0057
P60842	NA	1973	ENSG00000161960	EIF4A1	eukaryotic translation initiation factor 4A1
Q9NR30	NA	9188	ENSG00000165732	DDX21	DEAD (Asp-Glu-Ala-Asp) box helicase 21
P13639	NA	1938	ENSG00000167658	EEF2	eukaryotic translation elongation factor 2
P41091	NA	1968	ENSG00000130741	EIF2S3	eukaryotic translation initiation factor 2, subunit 3 gamma, 52kDa
P68371	NA	10383	ENSG00000188229	TUBB4B	tubulin, beta 4B class IVb
P68104	NA	1915	ENSG00000156508	EEF1A1	eukaryotic translation elongation factor 1 alpha 1
P11387	NA	7150	ENSG00000198900	TOP1	topoisomerase (DNA) I
molecular function	translation factor activity, nucleic acid binding	GO:0008135
C=79;O=6;E=0.17;R=35.55;rawP=1.44e-08;adjP=7.63e-07
P60842	NA	1973	ENSG00000161960	EIF4A1	eukaryotic translation initiation factor 4A1
P13639	NA	1938	ENSG00000167658	EEF2	eukaryotic translation elongation factor 2
P41091	NA	1968	ENSG00000130741	EIF2S3	eukaryotic translation initiation factor 2, subunit 3 gamma, 52kDa
P68104	NA	1915	ENSG00000156508	EEF1A1	eukaryotic translation elongation factor 1 alpha 1
P29692	NA	1936	ENSG00000104529	EEF1D	eukaryotic translation elongation factor 1 delta (guanine nucleotide exchange protein)
P24534	NA	1933	ENSG00000114942	EEF1B2	eukaryotic translation elongation factor 1 beta 2
molecular function	protein dimerization activity	GO:0046983
C=967;O=5;E=2.07;R=2.42;rawP=0.0524;adjP=0.0677
P49589	NA	833	ENSG00000110619	CARS	cysteinyl-tRNA synthetase
P47895	NA	220	ENSG00000184254	ALDH1A3	aldehyde dehydrogenase 1 family, member A3
P05556	NA	3688	ENSG00000150093	ITGB1	integrin, beta 1 (fibronectin receptor, beta polypeptide, antigen CD29 includes MDF2, MSK12)
P04083	NA	301	ENSG00000135046	ANXA1	annexin A1
P09382	NA	3956	ENSG00000100097	LGALS1	lectin, galactoside-binding, soluble, 1
molecular function	heterocyclic compound binding	GO:1901363
C=5290;O=19;E=11.30;R=1.68;rawP=0.0046;adjP=0.0111
P49589	NA	833	ENSG00000110619	CARS	cysteinyl-tRNA synthetase
Q9NR30	NA	9188	ENSG00000165732	DDX21	DEAD (Asp-Glu-Ala-Asp) box helicase 21
P00491	NA	4860	ENSG00000198805	PNP	purine nucleoside phosphorylase
P68371	NA	10383	ENSG00000188229	TUBB4B	tubulin, beta 4B class IVb
P61313	NA	6138	ENSG00000174748	RPL15	ribosomal protein L15
P60842	NA	1973	ENSG00000161960	EIF4A1	eukaryotic translation initiation factor 4A1
P68104	NA	1915	ENSG00000156508	EEF1A1	eukaryotic translation elongation factor 1 alpha 1
P04083	NA	301	ENSG00000135046	ANXA1	annexin A1
P24534	NA	1933	ENSG00000114942	EEF1B2	eukaryotic translation elongation factor 1 beta 2
P22102	NA	2618	ENSG00000159131	GART	phosphoribosylglycinamide formyltransferase, phosphoribosylglycinamide synthetase, phosphoribosylaminoimidazole synthetase
P13639	NA	1938	ENSG00000167658	EEF2	eukaryotic translation elongation factor 2
P02768	NA	213	ENSG00000163631	ALB	albumin
P41091	NA	1968	ENSG00000130741	EIF2S3	eukaryotic translation initiation factor 2, subunit 3 gamma, 52kDa
P47895	NA	220	ENSG00000184254	ALDH1A3	aldehyde dehydrogenase 1 family, member A3
P40227	NA	908	ENSG00000146731	CCT6A	chaperonin containing TCP1, subunit 6A (zeta 1)
P17174	NA	2805	ENSG00000120053	GOT1	glutamic-oxaloacetic transaminase 1, soluble (aspartate aminotransferase 1)
P67809	NA	4904	ENSG00000065978	YBX1	Y box binding protein 1
P29692	NA	1936	ENSG00000104529	EEF1D	eukaryotic translation elongation factor 1 delta (guanine nucleotide exchange protein)
P11387	NA	7150	ENSG00000198900	TOP1	topoisomerase (DNA) I
molecular function	pyrophosphatase activity	GO:0016462
C=783;O=7;E=1.67;R=4.18;rawP=0.0011;adjP=0.0057
P60842	NA	1973	ENSG00000161960	EIF4A1	eukaryotic translation initiation factor 4A1
Q9NR30	NA	9188	ENSG00000165732	DDX21	DEAD (Asp-Glu-Ala-Asp) box helicase 21
P13639	NA	1938	ENSG00000167658	EEF2	eukaryotic translation elongation factor 2
P41091	NA	1968	ENSG00000130741	EIF2S3	eukaryotic translation initiation factor 2, subunit 3 gamma, 52kDa
P68371	NA	10383	ENSG00000188229	TUBB4B	tubulin, beta 4B class IVb
P68104	NA	1915	ENSG00000156508	EEF1A1	eukaryotic translation elongation factor 1 alpha 1
P11387	NA	7150	ENSG00000198900	TOP1	topoisomerase (DNA) I
molecular function	hydrolase activity, acting on acid anhydrides, in phosphorus-containing anhydrides	GO:0016818
C=786;O=7;E=1.68;R=4.17;rawP=0.0011;adjP=0.0057
P60842	NA	1973	ENSG00000161960	EIF4A1	eukaryotic translation initiation factor 4A1
Q9NR30	NA	9188	ENSG00000165732	DDX21	DEAD (Asp-Glu-Ala-Asp) box helicase 21
P13639	NA	1938	ENSG00000167658	EEF2	eukaryotic translation elongation factor 2
P41091	NA	1968	ENSG00000130741	EIF2S3	eukaryotic translation initiation factor 2, subunit 3 gamma, 52kDa
P68371	NA	10383	ENSG00000188229	TUBB4B	tubulin, beta 4B class IVb
P68104	NA	1915	ENSG00000156508	EEF1A1	eukaryotic translation elongation factor 1 alpha 1
P11387	NA	7150	ENSG00000198900	TOP1	topoisomerase (DNA) I
molecular function	guanyl nucleotide binding	GO:0019001
C=383;O=4;E=0.82;R=4.89;rawP=0.0086;adjP=0.0161
P13639	NA	1938	ENSG00000167658	EEF2	eukaryotic translation elongation factor 2
P41091	NA	1968	ENSG00000130741	EIF2S3	eukaryotic translation initiation factor 2, subunit 3 gamma, 52kDa
P68371	NA	10383	ENSG00000188229	TUBB4B	tubulin, beta 4B class IVb
P68104	NA	1915	ENSG00000156508	EEF1A1	eukaryotic translation elongation factor 1 alpha 1
molecular function	purine nucleotide binding	GO:0017076
C=1842;O=10;E=3.94;R=2.54;rawP=0.0039;adjP=0.0101
P49589	NA	833	ENSG00000110619	CARS	cysteinyl-tRNA synthetase
Q9NR30	NA	9188	ENSG00000165732	DDX21	DEAD (Asp-Glu-Ala-Asp) box helicase 21
P22102	NA	2618	ENSG00000159131	GART	phosphoribosylglycinamide formyltransferase, phosphoribosylglycinamide synthetase, phosphoribosylaminoimidazole synthetase
P13639	NA	1938	ENSG00000167658	EEF2	eukaryotic translation elongation factor 2
P41091	NA	1968	ENSG00000130741	EIF2S3	eukaryotic translation initiation factor 2, subunit 3 gamma, 52kDa
P68371	NA	10383	ENSG00000188229	TUBB4B	tubulin, beta 4B class IVb
P40227	NA	908	ENSG00000146731	CCT6A	chaperonin containing TCP1, subunit 6A (zeta 1)
P60842	NA	1973	ENSG00000161960	EIF4A1	eukaryotic translation initiation factor 4A1
P68104	NA	1915	ENSG00000156508	EEF1A1	eukaryotic translation elongation factor 1 alpha 1
P11387	NA	7150	ENSG00000198900	TOP1	topoisomerase (DNA) I
molecular function	RNA binding	GO:0003723
C=843;O=11;E=1.80;R=6.11;rawP=7.29e-07;adjP=1.29e-05
P49589	NA	833	ENSG00000110619	CARS	cysteinyl-tRNA synthetase
Q9NR30	NA	9188	ENSG00000165732	DDX21	DEAD (Asp-Glu-Ala-Asp) box helicase 21
P13639	NA	1938	ENSG00000167658	EEF2	eukaryotic translation elongation factor 2
P41091	NA	1968	ENSG00000130741	EIF2S3	eukaryotic translation initiation factor 2, subunit 3 gamma, 52kDa
P61313	NA	6138	ENSG00000174748	RPL15	ribosomal protein L15
P60842	NA	1973	ENSG00000161960	EIF4A1	eukaryotic translation initiation factor 4A1
P67809	NA	4904	ENSG00000065978	YBX1	Y box binding protein 1
P68104	NA	1915	ENSG00000156508	EEF1A1	eukaryotic translation elongation factor 1 alpha 1
P29692	NA	1936	ENSG00000104529	EEF1D	eukaryotic translation elongation factor 1 delta (guanine nucleotide exchange protein)
P04083	NA	301	ENSG00000135046	ANXA1	annexin A1
P24534	NA	1933	ENSG00000114942	EEF1B2	eukaryotic translation elongation factor 1 beta 2
molecular function	ATPase activity, coupled	GO:0042623
C=274;O=3;E=0.59;R=5.12;rawP=0.0203;adjP=0.0347
P60842	NA	1973	ENSG00000161960	EIF4A1	eukaryotic translation initiation factor 4A1
Q9NR30	NA	9188	ENSG00000165732	DDX21	DEAD (Asp-Glu-Ala-Asp) box helicase 21
P11387	NA	7150	ENSG00000198900	TOP1	topoisomerase (DNA) I
molecular function	purine ribonucleotide binding	GO:0032555
C=1835;O=10;E=3.92;R=2.55;rawP=0.0037;adjP=0.0101
P49589	NA	833	ENSG00000110619	CARS	cysteinyl-tRNA synthetase
Q9NR30	NA	9188	ENSG00000165732	DDX21	DEAD (Asp-Glu-Ala-Asp) box helicase 21
P22102	NA	2618	ENSG00000159131	GART	phosphoribosylglycinamide formyltransferase, phosphoribosylglycinamide synthetase, phosphoribosylaminoimidazole synthetase
P13639	NA	1938	ENSG00000167658	EEF2	eukaryotic translation elongation factor 2
P41091	NA	1968	ENSG00000130741	EIF2S3	eukaryotic translation initiation factor 2, subunit 3 gamma, 52kDa
P68371	NA	10383	ENSG00000188229	TUBB4B	tubulin, beta 4B class IVb
P40227	NA	908	ENSG00000146731	CCT6A	chaperonin containing TCP1, subunit 6A (zeta 1)
P60842	NA	1973	ENSG00000161960	EIF4A1	eukaryotic translation initiation factor 4A1
P68104	NA	1915	ENSG00000156508	EEF1A1	eukaryotic translation elongation factor 1 alpha 1
P11387	NA	7150	ENSG00000198900	TOP1	topoisomerase (DNA) I
molecular function	organic cyclic compound binding	GO:0097159
C=5342;O=20;E=11.41;R=1.75;rawP=0.0018;adjP=0.0073
P49589	NA	833	ENSG00000110619	CARS	cysteinyl-tRNA synthetase
Q9NR30	NA	9188	ENSG00000165732	DDX21	DEAD (Asp-Glu-Ala-Asp) box helicase 21
P00491	NA	4860	ENSG00000198805	PNP	purine nucleoside phosphorylase
P68371	NA	10383	ENSG00000188229	TUBB4B	tubulin, beta 4B class IVb
P61313	NA	6138	ENSG00000174748	RPL15	ribosomal protein L15
P60842	NA	1973	ENSG00000161960	EIF4A1	eukaryotic translation initiation factor 4A1
P68104	NA	1915	ENSG00000156508	EEF1A1	eukaryotic translation elongation factor 1 alpha 1
P04083	NA	301	ENSG00000135046	ANXA1	annexin A1
P24534	NA	1933	ENSG00000114942	EEF1B2	eukaryotic translation elongation factor 1 beta 2
P22102	NA	2618	ENSG00000159131	GART	phosphoribosylglycinamide formyltransferase, phosphoribosylglycinamide synthetase, phosphoribosylaminoimidazole synthetase
P13639	NA	1938	ENSG00000167658	EEF2	eukaryotic translation elongation factor 2
P02768	NA	213	ENSG00000163631	ALB	albumin
P41091	NA	1968	ENSG00000130741	EIF2S3	eukaryotic translation initiation factor 2, subunit 3 gamma, 52kDa
P47895	NA	220	ENSG00000184254	ALDH1A3	aldehyde dehydrogenase 1 family, member A3
P40227	NA	908	ENSG00000146731	CCT6A	chaperonin containing TCP1, subunit 6A (zeta 1)
P17174	NA	2805	ENSG00000120053	GOT1	glutamic-oxaloacetic transaminase 1, soluble (aspartate aminotransferase 1)
P67809	NA	4904	ENSG00000065978	YBX1	Y box binding protein 1
P00352	NA	216	ENSG00000165092	ALDH1A1	aldehyde dehydrogenase 1 family, member A1
P29692	NA	1936	ENSG00000104529	EEF1D	eukaryotic translation elongation factor 1 delta (guanine nucleotide exchange protein)
P11387	NA	7150	ENSG00000198900	TOP1	topoisomerase (DNA) I
molecular function	ribonucleotide binding	GO:0032553
C=1850;O=10;E=3.95;R=2.53;rawP=0.0040;adjP=0.0101
P49589	NA	833	ENSG00000110619	CARS	cysteinyl-tRNA synthetase
Q9NR30	NA	9188	ENSG00000165732	DDX21	DEAD (Asp-Glu-Ala-Asp) box helicase 21
P22102	NA	2618	ENSG00000159131	GART	phosphoribosylglycinamide formyltransferase, phosphoribosylglycinamide synthetase, phosphoribosylaminoimidazole synthetase
P13639	NA	1938	ENSG00000167658	EEF2	eukaryotic translation elongation factor 2
P41091	NA	1968	ENSG00000130741	EIF2S3	eukaryotic translation initiation factor 2, subunit 3 gamma, 52kDa
P68371	NA	10383	ENSG00000188229	TUBB4B	tubulin, beta 4B class IVb
P40227	NA	908	ENSG00000146731	CCT6A	chaperonin containing TCP1, subunit 6A (zeta 1)
P60842	NA	1973	ENSG00000161960	EIF4A1	eukaryotic translation initiation factor 4A1
P68104	NA	1915	ENSG00000156508	EEF1A1	eukaryotic translation elongation factor 1 alpha 1
P11387	NA	7150	ENSG00000198900	TOP1	topoisomerase (DNA) I
molecular function	purine ribonucleoside binding	GO:0032550
C=1809;O=10;E=3.87;R=2.59;rawP=0.0034;adjP=0.0100
P49589	NA	833	ENSG00000110619	CARS	cysteinyl-tRNA synthetase
Q9NR30	NA	9188	ENSG00000165732	DDX21	DEAD (Asp-Glu-Ala-Asp) box helicase 21
P22102	NA	2618	ENSG00000159131	GART	phosphoribosylglycinamide formyltransferase, phosphoribosylglycinamide synthetase, phosphoribosylaminoimidazole synthetase
P13639	NA	1938	ENSG00000167658	EEF2	eukaryotic translation elongation factor 2
P41091	NA	1968	ENSG00000130741	EIF2S3	eukaryotic translation initiation factor 2, subunit 3 gamma, 52kDa
P68371	NA	10383	ENSG00000188229	TUBB4B	tubulin, beta 4B class IVb
P40227	NA	908	ENSG00000146731	CCT6A	chaperonin containing TCP1, subunit 6A (zeta 1)
P60842	NA	1973	ENSG00000161960	EIF4A1	eukaryotic translation initiation factor 4A1
P68104	NA	1915	ENSG00000156508	EEF1A1	eukaryotic translation elongation factor 1 alpha 1
P11387	NA	7150	ENSG00000198900	TOP1	topoisomerase (DNA) I
molecular function	purine ribonucleoside triphosphate binding	GO:0035639
C=1800;O=10;E=3.85;R=2.60;rawP=0.0033;adjP=0.0100
P49589	NA	833	ENSG00000110619	CARS	cysteinyl-tRNA synthetase
Q9NR30	NA	9188	ENSG00000165732	DDX21	DEAD (Asp-Glu-Ala-Asp) box helicase 21
P22102	NA	2618	ENSG00000159131	GART	phosphoribosylglycinamide formyltransferase, phosphoribosylglycinamide synthetase, phosphoribosylaminoimidazole synthetase
P13639	NA	1938	ENSG00000167658	EEF2	eukaryotic translation elongation factor 2
P41091	NA	1968	ENSG00000130741	EIF2S3	eukaryotic translation initiation factor 2, subunit 3 gamma, 52kDa
P68371	NA	10383	ENSG00000188229	TUBB4B	tubulin, beta 4B class IVb
P40227	NA	908	ENSG00000146731	CCT6A	chaperonin containing TCP1, subunit 6A (zeta 1)
P60842	NA	1973	ENSG00000161960	EIF4A1	eukaryotic translation initiation factor 4A1
P68104	NA	1915	ENSG00000156508	EEF1A1	eukaryotic translation elongation factor 1 alpha 1
P11387	NA	7150	ENSG00000198900	TOP1	topoisomerase (DNA) I
molecular function	nucleoside binding	GO:0001882
C=1823;O=11;E=3.90;R=2.82;rawP=0.0009;adjP=0.0057
P49589	NA	833	ENSG00000110619	CARS	cysteinyl-tRNA synthetase
Q9NR30	NA	9188	ENSG00000165732	DDX21	DEAD (Asp-Glu-Ala-Asp) box helicase 21
P22102	NA	2618	ENSG00000159131	GART	phosphoribosylglycinamide formyltransferase, phosphoribosylglycinamide synthetase, phosphoribosylaminoimidazole synthetase
P00491	NA	4860	ENSG00000198805	PNP	purine nucleoside phosphorylase
P13639	NA	1938	ENSG00000167658	EEF2	eukaryotic translation elongation factor 2
P41091	NA	1968	ENSG00000130741	EIF2S3	eukaryotic translation initiation factor 2, subunit 3 gamma, 52kDa
P68371	NA	10383	ENSG00000188229	TUBB4B	tubulin, beta 4B class IVb
P40227	NA	908	ENSG00000146731	CCT6A	chaperonin containing TCP1, subunit 6A (zeta 1)
P60842	NA	1973	ENSG00000161960	EIF4A1	eukaryotic translation initiation factor 4A1
P68104	NA	1915	ENSG00000156508	EEF1A1	eukaryotic translation elongation factor 1 alpha 1
P11387	NA	7150	ENSG00000198900	TOP1	topoisomerase (DNA) I
molecular function	nucleotide binding	GO:0000166
C=2403;O=11;E=5.13;R=2.14;rawP=0.0086;adjP=0.0161
P49589	NA	833	ENSG00000110619	CARS	cysteinyl-tRNA synthetase
Q9NR30	NA	9188	ENSG00000165732	DDX21	DEAD (Asp-Glu-Ala-Asp) box helicase 21
P22102	NA	2618	ENSG00000159131	GART	phosphoribosylglycinamide formyltransferase, phosphoribosylglycinamide synthetase, phosphoribosylaminoimidazole synthetase
P13639	NA	1938	ENSG00000167658	EEF2	eukaryotic translation elongation factor 2
P41091	NA	1968	ENSG00000130741	EIF2S3	eukaryotic translation initiation factor 2, subunit 3 gamma, 52kDa
P68371	NA	10383	ENSG00000188229	TUBB4B	tubulin, beta 4B class IVb
P47895	NA	220	ENSG00000184254	ALDH1A3	aldehyde dehydrogenase 1 family, member A3
P40227	NA	908	ENSG00000146731	CCT6A	chaperonin containing TCP1, subunit 6A (zeta 1)
P60842	NA	1973	ENSG00000161960	EIF4A1	eukaryotic translation initiation factor 4A1
P68104	NA	1915	ENSG00000156508	EEF1A1	eukaryotic translation elongation factor 1 alpha 1
P11387	NA	7150	ENSG00000198900	TOP1	topoisomerase (DNA) I
molecular function	protein homodimerization activity	GO:0042803
C=569;O=4;E=1.22;R=3.29;rawP=0.0319;adjP=0.0483
P49589	NA	833	ENSG00000110619	CARS	cysteinyl-tRNA synthetase
P47895	NA	220	ENSG00000184254	ALDH1A3	aldehyde dehydrogenase 1 family, member A3
P04083	NA	301	ENSG00000135046	ANXA1	annexin A1
P09382	NA	3956	ENSG00000100097	LGALS1	lectin, galactoside-binding, soluble, 1
molecular function	nucleic acid binding	GO:0003676
C=3222;O=13;E=6.88;R=1.89;rawP=0.0113;adjP=0.0200
P49589	NA	833	ENSG00000110619	CARS	cysteinyl-tRNA synthetase
Q9NR30	NA	9188	ENSG00000165732	DDX21	DEAD (Asp-Glu-Ala-Asp) box helicase 21
P13639	NA	1938	ENSG00000167658	EEF2	eukaryotic translation elongation factor 2
P02768	NA	213	ENSG00000163631	ALB	albumin
P41091	NA	1968	ENSG00000130741	EIF2S3	eukaryotic translation initiation factor 2, subunit 3 gamma, 52kDa
P61313	NA	6138	ENSG00000174748	RPL15	ribosomal protein L15
P60842	NA	1973	ENSG00000161960	EIF4A1	eukaryotic translation initiation factor 4A1
P67809	NA	4904	ENSG00000065978	YBX1	Y box binding protein 1
P68104	NA	1915	ENSG00000156508	EEF1A1	eukaryotic translation elongation factor 1 alpha 1
P29692	NA	1936	ENSG00000104529	EEF1D	eukaryotic translation elongation factor 1 delta (guanine nucleotide exchange protein)
P04083	NA	301	ENSG00000135046	ANXA1	annexin A1
P24534	NA	1933	ENSG00000114942	EEF1B2	eukaryotic translation elongation factor 1 beta 2
P11387	NA	7150	ENSG00000198900	TOP1	topoisomerase (DNA) I
molecular function	actin binding	GO:0003779
C=353;O=3;E=0.75;R=3.98;rawP=0.0389;adjP=0.0543
P18206	NA	7414	ENSG00000035403	VCL	vinculin
O75369	NA	2317	ENSG00000136068	FLNB	filamin B, beta
P05556	NA	3688	ENSG00000150093	ITGB1	integrin, beta 1 (fibronectin receptor, beta polypeptide, antigen CD29 includes MDF2, MSK12)
molecular function	guanyl ribonucleotide binding	GO:0032561
C=383;O=4;E=0.82;R=4.89;rawP=0.0086;adjP=0.0161
P13639	NA	1938	ENSG00000167658	EEF2	eukaryotic translation elongation factor 2
P41091	NA	1968	ENSG00000130741	EIF2S3	eukaryotic translation initiation factor 2, subunit 3 gamma, 52kDa
P68371	NA	10383	ENSG00000188229	TUBB4B	tubulin, beta 4B class IVb
P68104	NA	1915	ENSG00000156508	EEF1A1	eukaryotic translation elongation factor 1 alpha 1
molecular function	structural molecule activity	GO:0005198
C=608;O=5;E=1.30;R=3.85;rawP=0.0088;adjP=0.0161
P61313	NA	6138	ENSG00000174748	RPL15	ribosomal protein L15
P18206	NA	7414	ENSG00000035403	VCL	vinculin
P68371	NA	10383	ENSG00000188229	TUBB4B	tubulin, beta 4B class IVb
P27816	NA	4134	ENSG00000047849	MAP4	microtubule-associated protein 4
P04083	NA	301	ENSG00000135046	ANXA1	annexin A1
molecular function	nucleoside phosphate binding	GO:1901265
C=2404;O=11;E=5.14;R=2.14;rawP=0.0087;adjP=0.0161
P49589	NA	833	ENSG00000110619	CARS	cysteinyl-tRNA synthetase
Q9NR30	NA	9188	ENSG00000165732	DDX21	DEAD (Asp-Glu-Ala-Asp) box helicase 21
P22102	NA	2618	ENSG00000159131	GART	phosphoribosylglycinamide formyltransferase, phosphoribosylglycinamide synthetase, phosphoribosylaminoimidazole synthetase
P13639	NA	1938	ENSG00000167658	EEF2	eukaryotic translation elongation factor 2
P41091	NA	1968	ENSG00000130741	EIF2S3	eukaryotic translation initiation factor 2, subunit 3 gamma, 52kDa
P68371	NA	10383	ENSG00000188229	TUBB4B	tubulin, beta 4B class IVb
P47895	NA	220	ENSG00000184254	ALDH1A3	aldehyde dehydrogenase 1 family, member A3
P40227	NA	908	ENSG00000146731	CCT6A	chaperonin containing TCP1, subunit 6A (zeta 1)
P60842	NA	1973	ENSG00000161960	EIF4A1	eukaryotic translation initiation factor 4A1
P68104	NA	1915	ENSG00000156508	EEF1A1	eukaryotic translation elongation factor 1 alpha 1
P11387	NA	7150	ENSG00000198900	TOP1	topoisomerase (DNA) I
molecular function	translation elongation factor activity	GO:0003746
C=17;O=4;E=0.04;R=110.12;rawP=4.01e-08;adjP=1.06e-06
P13639	NA	1938	ENSG00000167658	EEF2	eukaryotic translation elongation factor 2
P68104	NA	1915	ENSG00000156508	EEF1A1	eukaryotic translation elongation factor 1 alpha 1
P29692	NA	1936	ENSG00000104529	EEF1D	eukaryotic translation elongation factor 1 delta (guanine nucleotide exchange protein)
P24534	NA	1933	ENSG00000114942	EEF1B2	eukaryotic translation elongation factor 1 beta 2
molecular function	hydrolase activity, acting on acid anhydrides	GO:0016817
C=791;O=7;E=1.69;R=4.14;rawP=0.0012;adjP=0.0057
P60842	NA	1973	ENSG00000161960	EIF4A1	eukaryotic translation initiation factor 4A1
Q9NR30	NA	9188	ENSG00000165732	DDX21	DEAD (Asp-Glu-Ala-Asp) box helicase 21
P13639	NA	1938	ENSG00000167658	EEF2	eukaryotic translation elongation factor 2
P41091	NA	1968	ENSG00000130741	EIF2S3	eukaryotic translation initiation factor 2, subunit 3 gamma, 52kDa
P68371	NA	10383	ENSG00000188229	TUBB4B	tubulin, beta 4B class IVb
P68104	NA	1915	ENSG00000156508	EEF1A1	eukaryotic translation elongation factor 1 alpha 1
P11387	NA	7150	ENSG00000198900	TOP1	topoisomerase (DNA) I
molecular function	protein binding	GO:0005515
C=7301;O=23;E=15.60;R=1.47;rawP=0.0068;adjP=0.0157
P49589	NA	833	ENSG00000110619	CARS	cysteinyl-tRNA synthetase
P08195	NA	6520	ENSG00000168003	SLC3A2	solute carrier family 3 (activators of dibasic and neutral amino acid transport), member 2
P68371	NA	10383	ENSG00000188229	TUBB4B	tubulin, beta 4B class IVb
P09382	NA	3956	ENSG00000100097	LGALS1	lectin, galactoside-binding, soluble, 1
P61313	NA	6138	ENSG00000174748	RPL15	ribosomal protein L15
P60842	NA	1973	ENSG00000161960	EIF4A1	eukaryotic translation initiation factor 4A1
P04080	NA	1476	ENSG00000160213	CSTB	cystatin B (stefin B)
P68104	NA	1915	ENSG00000156508	EEF1A1	eukaryotic translation elongation factor 1 alpha 1
P02786	NA	7037	ENSG00000072274	TFRC	transferrin receptor (p90, CD71)
O75369	NA	2317	ENSG00000136068	FLNB	filamin B, beta
P04083	NA	301	ENSG00000135046	ANXA1	annexin A1
P24534	NA	1933	ENSG00000114942	EEF1B2	eukaryotic translation elongation factor 1 beta 2
P02768	NA	213	ENSG00000163631	ALB	albumin
P41091	NA	1968	ENSG00000130741	EIF2S3	eukaryotic translation initiation factor 2, subunit 3 gamma, 52kDa
P07108	NA	1622	ENSG00000155368	DBI	diazepam binding inhibitor (GABA receptor modulator, acyl-CoA binding protein)
P27816	NA	4134	ENSG00000047849	MAP4	microtubule-associated protein 4
P47895	NA	220	ENSG00000184254	ALDH1A3	aldehyde dehydrogenase 1 family, member A3
P05556	NA	3688	ENSG00000150093	ITGB1	integrin, beta 1 (fibronectin receptor, beta polypeptide, antigen CD29 includes MDF2, MSK12)
P40227	NA	908	ENSG00000146731	CCT6A	chaperonin containing TCP1, subunit 6A (zeta 1)
P67809	NA	4904	ENSG00000065978	YBX1	Y box binding protein 1
P18206	NA	7414	ENSG00000035403	VCL	vinculin
P29692	NA	1936	ENSG00000104529	EEF1D	eukaryotic translation elongation factor 1 delta (guanine nucleotide exchange protein)
P11387	NA	7150	ENSG00000198900	TOP1	topoisomerase (DNA) I
molecular function	hydrolase activity	GO:0016787
C=2343;O=9;E=5.01;R=1.80;rawP=0.0519;adjP=0.0677
Q9NR30	NA	9188	ENSG00000165732	DDX21	DEAD (Asp-Glu-Ala-Asp) box helicase 21
P13639	NA	1938	ENSG00000167658	EEF2	eukaryotic translation elongation factor 2
P41091	NA	1968	ENSG00000130741	EIF2S3	eukaryotic translation initiation factor 2, subunit 3 gamma, 52kDa
P68371	NA	10383	ENSG00000188229	TUBB4B	tubulin, beta 4B class IVb
P60842	NA	1973	ENSG00000161960	EIF4A1	eukaryotic translation initiation factor 4A1
Q6PIU2	NA	57552	ENSG00000144959	NCEH1	neutral cholesterol ester hydrolase 1
P68104	NA	1915	ENSG00000156508	EEF1A1	eukaryotic translation elongation factor 1 alpha 1
P02786	NA	7037	ENSG00000072274	TFRC	transferrin receptor (p90, CD71)
P11387	NA	7150	ENSG00000198900	TOP1	topoisomerase (DNA) I
molecular function	ATPase activity	GO:0016887
C=352;O=3;E=0.75;R=3.99;rawP=0.0386;adjP=0.0543
P60842	NA	1973	ENSG00000161960	EIF4A1	eukaryotic translation initiation factor 4A1
Q9NR30	NA	9188	ENSG00000165732	DDX21	DEAD (Asp-Glu-Ala-Asp) box helicase 21
P11387	NA	7150	ENSG00000198900	TOP1	topoisomerase (DNA) I
molecular function	lipid binding	GO:0008289
C=735;O=4;E=1.57;R=2.55;rawP=0.0697;adjP=0.0880
P00352	NA	216	ENSG00000165092	ALDH1A1	aldehyde dehydrogenase 1 family, member A1
P02768	NA	213	ENSG00000163631	ALB	albumin
P07108	NA	1622	ENSG00000155368	DBI	diazepam binding inhibitor (GABA receptor modulator, acyl-CoA binding protein)
P04083	NA	301	ENSG00000135046	ANXA1	annexin A1
molecular function	GTP binding	GO:0005525
C=370;O=4;E=0.79;R=5.06;rawP=0.0076;adjP=0.0161
P13639	NA	1938	ENSG00000167658	EEF2	eukaryotic translation elongation factor 2
P41091	NA	1968	ENSG00000130741	EIF2S3	eukaryotic translation initiation factor 2, subunit 3 gamma, 52kDa
P68371	NA	10383	ENSG00000188229	TUBB4B	tubulin, beta 4B class IVb
P68104	NA	1915	ENSG00000156508	EEF1A1	eukaryotic translation elongation factor 1 alpha 1
molecular function	ion binding	GO:0043167
C=5721;O=18;E=12.22;R=1.47;rawP=0.0289;adjP=0.0464
P49589	NA	833	ENSG00000110619	CARS	cysteinyl-tRNA synthetase
Q9NR30	NA	9188	ENSG00000165732	DDX21	DEAD (Asp-Glu-Ala-Asp) box helicase 21
P08195	NA	6520	ENSG00000168003	SLC3A2	solute carrier family 3 (activators of dibasic and neutral amino acid transport), member 2
P00491	NA	4860	ENSG00000198805	PNP	purine nucleoside phosphorylase
P68371	NA	10383	ENSG00000188229	TUBB4B	tubulin, beta 4B class IVb
P60842	NA	1973	ENSG00000161960	EIF4A1	eukaryotic translation initiation factor 4A1
P53701	NA	3052	ENSG00000004961	HCCS	holocytochrome c synthase
P68104	NA	1915	ENSG00000156508	EEF1A1	eukaryotic translation elongation factor 1 alpha 1
P04083	NA	301	ENSG00000135046	ANXA1	annexin A1
P22102	NA	2618	ENSG00000159131	GART	phosphoribosylglycinamide formyltransferase, phosphoribosylglycinamide synthetase, phosphoribosylaminoimidazole synthetase
P13639	NA	1938	ENSG00000167658	EEF2	eukaryotic translation elongation factor 2
P41091	NA	1968	ENSG00000130741	EIF2S3	eukaryotic translation initiation factor 2, subunit 3 gamma, 52kDa
P02768	NA	213	ENSG00000163631	ALB	albumin
P07108	NA	1622	ENSG00000155368	DBI	diazepam binding inhibitor (GABA receptor modulator, acyl-CoA binding protein)
P47895	NA	220	ENSG00000184254	ALDH1A3	aldehyde dehydrogenase 1 family, member A3
P40227	NA	908	ENSG00000146731	CCT6A	chaperonin containing TCP1, subunit 6A (zeta 1)
P17174	NA	2805	ENSG00000120053	GOT1	glutamic-oxaloacetic transaminase 1, soluble (aspartate aminotransferase 1)
P11387	NA	7150	ENSG00000198900	TOP1	topoisomerase (DNA) I
molecular function	cofactor binding	GO:0048037
C=259;O=4;E=0.55;R=7.23;rawP=0.0021;adjP=0.0080
P17174	NA	2805	ENSG00000120053	GOT1	glutamic-oxaloacetic transaminase 1, soluble (aspartate aminotransferase 1)
P02768	NA	213	ENSG00000163631	ALB	albumin
P07108	NA	1622	ENSG00000155368	DBI	diazepam binding inhibitor (GABA receptor modulator, acyl-CoA binding protein)
P47895	NA	220	ENSG00000184254	ALDH1A3	aldehyde dehydrogenase 1 family, member A3
molecular function	ribonucleoside binding	GO:0032549
C=1813;O=10;E=3.87;R=2.58;rawP=0.0034;adjP=0.0100
P49589	NA	833	ENSG00000110619	CARS	cysteinyl-tRNA synthetase
Q9NR30	NA	9188	ENSG00000165732	DDX21	DEAD (Asp-Glu-Ala-Asp) box helicase 21
P22102	NA	2618	ENSG00000159131	GART	phosphoribosylglycinamide formyltransferase, phosphoribosylglycinamide synthetase, phosphoribosylaminoimidazole synthetase
P13639	NA	1938	ENSG00000167658	EEF2	eukaryotic translation elongation factor 2
P41091	NA	1968	ENSG00000130741	EIF2S3	eukaryotic translation initiation factor 2, subunit 3 gamma, 52kDa
P68371	NA	10383	ENSG00000188229	TUBB4B	tubulin, beta 4B class IVb
P40227	NA	908	ENSG00000146731	CCT6A	chaperonin containing TCP1, subunit 6A (zeta 1)
P60842	NA	1973	ENSG00000161960	EIF4A1	eukaryotic translation initiation factor 4A1
P68104	NA	1915	ENSG00000156508	EEF1A1	eukaryotic translation elongation factor 1 alpha 1
P11387	NA	7150	ENSG00000198900	TOP1	topoisomerase (DNA) I
molecular function	purine nucleoside binding	GO:0001883
C=1812;O=10;E=3.87;R=2.58;rawP=0.0034;adjP=0.0100
P49589	NA	833	ENSG00000110619	CARS	cysteinyl-tRNA synthetase
Q9NR30	NA	9188	ENSG00000165732	DDX21	DEAD (Asp-Glu-Ala-Asp) box helicase 21
P22102	NA	2618	ENSG00000159131	GART	phosphoribosylglycinamide formyltransferase, phosphoribosylglycinamide synthetase, phosphoribosylaminoimidazole synthetase
P13639	NA	1938	ENSG00000167658	EEF2	eukaryotic translation elongation factor 2
P41091	NA	1968	ENSG00000130741	EIF2S3	eukaryotic translation initiation factor 2, subunit 3 gamma, 52kDa
P68371	NA	10383	ENSG00000188229	TUBB4B	tubulin, beta 4B class IVb
P40227	NA	908	ENSG00000146731	CCT6A	chaperonin containing TCP1, subunit 6A (zeta 1)
P60842	NA	1973	ENSG00000161960	EIF4A1	eukaryotic translation initiation factor 4A1
P68104	NA	1915	ENSG00000156508	EEF1A1	eukaryotic translation elongation factor 1 alpha 1
P11387	NA	7150	ENSG00000198900	TOP1	topoisomerase (DNA) I
molecular function	glycoprotein binding	GO:0001948
C=61;O=3;E=0.13;R=23.02;rawP=0.0003;adjP=0.0032
P18206	NA	7414	ENSG00000035403	VCL	vinculin
P05556	NA	3688	ENSG00000150093	ITGB1	integrin, beta 1 (fibronectin receptor, beta polypeptide, antigen CD29 includes MDF2, MSK12)
P09382	NA	3956	ENSG00000100097	LGALS1	lectin, galactoside-binding, soluble, 1
molecular function	enzyme binding	GO:0019899
C=1086;O=5;E=2.32;R=2.15;rawP=0.0783;adjP=0.0965
P02768	NA	213	ENSG00000163631	ALB	albumin
P04080	NA	1476	ENSG00000160213	CSTB	cystatin B (stefin B)
P18206	NA	7414	ENSG00000035403	VCL	vinculin
P68104	NA	1915	ENSG00000156508	EEF1A1	eukaryotic translation elongation factor 1 alpha 1
P05556	NA	3688	ENSG00000150093	ITGB1	integrin, beta 1 (fibronectin receptor, beta polypeptide, antigen CD29 includes MDF2, MSK12)
molecular function	small molecule binding	GO:0036094
C=2595;O=14;E=5.54;R=2.53;rawP=0.0004;adjP=0.0035
P49589	NA	833	ENSG00000110619	CARS	cysteinyl-tRNA synthetase
Q9NR30	NA	9188	ENSG00000165732	DDX21	DEAD (Asp-Glu-Ala-Asp) box helicase 21
P22102	NA	2618	ENSG00000159131	GART	phosphoribosylglycinamide formyltransferase, phosphoribosylglycinamide synthetase, phosphoribosylaminoimidazole synthetase
P00491	NA	4860	ENSG00000198805	PNP	purine nucleoside phosphorylase
P13639	NA	1938	ENSG00000167658	EEF2	eukaryotic translation elongation factor 2
P02768	NA	213	ENSG00000163631	ALB	albumin
P41091	NA	1968	ENSG00000130741	EIF2S3	eukaryotic translation initiation factor 2, subunit 3 gamma, 52kDa
P68371	NA	10383	ENSG00000188229	TUBB4B	tubulin, beta 4B class IVb
P47895	NA	220	ENSG00000184254	ALDH1A3	aldehyde dehydrogenase 1 family, member A3
P40227	NA	908	ENSG00000146731	CCT6A	chaperonin containing TCP1, subunit 6A (zeta 1)
P60842	NA	1973	ENSG00000161960	EIF4A1	eukaryotic translation initiation factor 4A1
P17174	NA	2805	ENSG00000120053	GOT1	glutamic-oxaloacetic transaminase 1, soluble (aspartate aminotransferase 1)
P68104	NA	1915	ENSG00000156508	EEF1A1	eukaryotic translation elongation factor 1 alpha 1
P11387	NA	7150	ENSG00000198900	TOP1	topoisomerase (DNA) I
