## Supplementary material for "PGRMC1 phosphorylation and cell plasticity 1: glycolysis, mitochondria, tumor growth": File S8: 1b_MP-v-WT_10pc_red_PC.xlsx

### Sheet: Sheet1
User data and parameters: User data: 1b_MP-v-WT_red.txt, Organism: hsapiens, Id Type: uniprot_swissprot_accession, Ref Set: entrezgene_protein-coding, Significance Level: .1, Statistics Test: Hypergeometric, MTC: BH, Minimum: 3
The results for each enriched gene sets are listed in this table. For each pathway, the first row lists its gene set
name, and corresponding Gene Set ID. The second row lists
number of reference genes in the category (C), number of genes in the gene set and also in the category (O), expected number in the
category (E), Ratio of enrichment (R), p value from hypergeometric test (rawP), and p value adjusted by the multiple test adjustment (adjP).
Finally, genes in the pathway are listed. For each gene, the table lists the user uploaded ID and value (optional), Entrez ID,
Ensembl Gene Stable ID, Gene symbol, and description.
Pathway Commons pathway	Metabolism of proteins	DB_ID:728
C=260;O=9;E=0.41;R=21.94;rawP=1.76e-10;adjP=9.86e-09
P13639	NA	EEF2	eukaryotic translation elongation factor 2	1938	ENSG00000167658
P41091	NA	EIF2S3	eukaryotic translation initiation factor 2, subunit 3 gamma, 52kDa	1968	ENSG00000130741
P68371	NA	TUBB4B	tubulin, beta 4B class IVb	10383	ENSG00000188229
P61313	NA	RPL15	ribosomal protein L15	6138	ENSG00000174748
P40227	NA	CCT6A	chaperonin containing TCP1, subunit 6A (zeta 1)	908	ENSG00000146731
P60842	NA	EIF4A1	eukaryotic translation initiation factor 4A1	1973	ENSG00000161960
P68104	NA	EEF1A1	eukaryotic translation elongation factor 1 alpha 1	1915	ENSG00000156508
P29692	NA	EEF1D	eukaryotic translation elongation factor 1 delta (guanine nucleotide exchange protein)	1936	ENSG00000104529
P24534	NA	EEF1B2	eukaryotic translation elongation factor 1 beta 2	1933	ENSG00000114942
Pathway Commons pathway	Translation	DB_ID:722
C=118;O=7;E=0.19;R=37.60;rawP=5.62e-10;adjP=1.57e-08
P61313	NA	RPL15	ribosomal protein L15	6138	ENSG00000174748
P60842	NA	EIF4A1	eukaryotic translation initiation factor 4A1	1973	ENSG00000161960
P13639	NA	EEF2	eukaryotic translation elongation factor 2	1938	ENSG00000167658
P41091	NA	EIF2S3	eukaryotic translation initiation factor 2, subunit 3 gamma, 52kDa	1968	ENSG00000130741
P68104	NA	EEF1A1	eukaryotic translation elongation factor 1 alpha 1	1915	ENSG00000156508
P29692	NA	EEF1D	eukaryotic translation elongation factor 1 delta (guanine nucleotide exchange protein)	1936	ENSG00000104529
P24534	NA	EEF1B2	eukaryotic translation elongation factor 1 beta 2	1933	ENSG00000114942
Pathway Commons pathway	Gene Expression	DB_ID:531
C=379;O=9;E=0.60;R=15.05;rawP=4.85e-09;adjP=9.05e-08
P49589	NA	CARS	cysteinyl-tRNA synthetase	833	ENSG00000110619
P13639	NA	EEF2	eukaryotic translation elongation factor 2	1938	ENSG00000167658
P41091	NA	EIF2S3	eukaryotic translation initiation factor 2, subunit 3 gamma, 52kDa	1968	ENSG00000130741
P61313	NA	RPL15	ribosomal protein L15	6138	ENSG00000174748
P60842	NA	EIF4A1	eukaryotic translation initiation factor 4A1	1973	ENSG00000161960
P67809	NA	YBX1	Y box binding protein 1	4904	ENSG00000065978
P68104	NA	EEF1A1	eukaryotic translation elongation factor 1 alpha 1	1915	ENSG00000156508
P29692	NA	EEF1D	eukaryotic translation elongation factor 1 delta (guanine nucleotide exchange protein)	1936	ENSG00000104529
P24534	NA	EEF1B2	eukaryotic translation elongation factor 1 beta 2	1933	ENSG00000114942
Pathway Commons pathway	Eukaryotic Translation Elongation	DB_ID:713
C=86;O=5;E=0.14;R=36.85;rawP=2.24e-07;adjP=3.14e-06
P61313	NA	RPL15	ribosomal protein L15	6138	ENSG00000174748
P13639	NA	EEF2	eukaryotic translation elongation factor 2	1938	ENSG00000167658
P68104	NA	EEF1A1	eukaryotic translation elongation factor 1 alpha 1	1915	ENSG00000156508
P29692	NA	EEF1D	eukaryotic translation elongation factor 1 delta (guanine nucleotide exchange protein)	1936	ENSG00000104529
P24534	NA	EEF1B2	eukaryotic translation elongation factor 1 beta 2	1933	ENSG00000114942
Pathway Commons pathway	C-MYC pathway	DB_ID:1467
C=149;O=4;E=0.24;R=17.02;rawP=8.57e-05;adjP=0.0010
P60842	NA	EIF4A1	eukaryotic translation initiation factor 4A1	1973	ENSG00000161960
P02786	NA	TFRC	transferrin receptor (p90, CD71)	7037	ENSG00000072274
P05556	NA	ITGB1	integrin, beta 1 (fibronectin receptor, beta polypeptide, antigen CD29 includes MDF2, MSK12)	3688	ENSG00000150093
P09382	NA	LGALS1	lectin, galactoside-binding, soluble, 1	3956	ENSG00000100097
Pathway Commons pathway	Peptide chain elongation	DB_ID:714
C=83;O=3;E=0.13;R=22.91;rawP=0.0003;adjP=0.0028
P61313	NA	RPL15	ribosomal protein L15	6138	ENSG00000174748
P13639	NA	EEF2	eukaryotic translation elongation factor 2	1938	ENSG00000167658
P68104	NA	EEF1A1	eukaryotic translation elongation factor 1 alpha 1	1915	ENSG00000156508
Pathway Commons pathway	Cap-dependent Translation Initiation	DB_ID:724
C=111;O=3;E=0.18;R=17.13;rawP=0.0007;adjP=0.0036
P61313	NA	RPL15	ribosomal protein L15	6138	ENSG00000174748
P60842	NA	EIF4A1	eukaryotic translation initiation factor 4A1	1973	ENSG00000161960
P41091	NA	EIF2S3	eukaryotic translation initiation factor 2, subunit 3 gamma, 52kDa	1968	ENSG00000130741
Pathway Commons pathway	L13a-mediated translational silencing of Ceruloplasmin expression	DB_ID:635
C=103;O=3;E=0.16;R=18.46;rawP=0.0006;adjP=0.0036
P61313	NA	RPL15	ribosomal protein L15	6138	ENSG00000174748
P60842	NA	EIF4A1	eukaryotic translation initiation factor 4A1	1973	ENSG00000161960
P41091	NA	EIF2S3	eukaryotic translation initiation factor 2, subunit 3 gamma, 52kDa	1968	ENSG00000130741
Pathway Commons pathway	Eukaryotic Translation Initiation	DB_ID:723
C=111;O=3;E=0.18;R=17.13;rawP=0.0007;adjP=0.0036
P61313	NA	RPL15	ribosomal protein L15	6138	ENSG00000174748
P60842	NA	EIF4A1	eukaryotic translation initiation factor 4A1	1973	ENSG00000161960
P41091	NA	EIF2S3	eukaryotic translation initiation factor 2, subunit 3 gamma, 52kDa	1968	ENSG00000130741
Pathway Commons pathway	GTP hydrolysis and joining of the 60S ribosomal subunit	DB_ID:718
C=104;O=3;E=0.16;R=18.28;rawP=0.0006;adjP=0.0036
P61313	NA	RPL15	ribosomal protein L15	6138	ENSG00000174748
P60842	NA	EIF4A1	eukaryotic translation initiation factor 4A1	1973	ENSG00000161960
P41091	NA	EIF2S3	eukaryotic translation initiation factor 2, subunit 3 gamma, 52kDa	1968	ENSG00000130741
Pathway Commons pathway	3' -UTR-mediated translational regulation	DB_ID:644
C=103;O=3;E=0.16;R=18.46;rawP=0.0006;adjP=0.0036
P61313	NA	RPL15	ribosomal protein L15	6138	ENSG00000174748
P60842	NA	EIF4A1	eukaryotic translation initiation factor 4A1	1973	ENSG00000161960
P41091	NA	EIF2S3	eukaryotic translation initiation factor 2, subunit 3 gamma, 52kDa	1968	ENSG00000130741
Pathway Commons pathway	TRAIL signaling pathway	DB_ID:1480
C=1328;O=8;E=2.10;R=3.82;rawP=0.0008;adjP=0.0037
P08195	NA	SLC3A2	solute carrier family 3 (activators of dibasic and neutral amino acid transport), member 2	6520	ENSG00000168003
P13639	NA	EEF2	eukaryotic translation elongation factor 2	1938	ENSG00000167658
P05556	NA	ITGB1	integrin, beta 1 (fibronectin receptor, beta polypeptide, antigen CD29 includes MDF2, MSK12)	3688	ENSG00000150093
P09382	NA	LGALS1	lectin, galactoside-binding, soluble, 1	3956	ENSG00000100097
P60842	NA	EIF4A1	eukaryotic translation initiation factor 4A1	1973	ENSG00000161960
P18206	NA	VCL	vinculin	7414	ENSG00000035403
P02786	NA	TFRC	transferrin receptor (p90, CD71)	7037	ENSG00000072274
P11387	NA	TOP1	topoisomerase (DNA) I	7150	ENSG00000198900
Pathway Commons pathway	EGFR-dependent Endothelin signaling events	DB_ID:1603
C=1289;O=7;E=2.03;R=3.44;rawP=0.0034;adjP=0.0043
P60842	NA	EIF4A1	eukaryotic translation initiation factor 4A1	1973	ENSG00000161960
P08195	NA	SLC3A2	solute carrier family 3 (activators of dibasic and neutral amino acid transport), member 2	6520	ENSG00000168003
P13639	NA	EEF2	eukaryotic translation elongation factor 2	1938	ENSG00000167658
P18206	NA	VCL	vinculin	7414	ENSG00000035403
P02786	NA	TFRC	transferrin receptor (p90, CD71)	7037	ENSG00000072274
P05556	NA	ITGB1	integrin, beta 1 (fibronectin receptor, beta polypeptide, antigen CD29 includes MDF2, MSK12)	3688	ENSG00000150093
P09382	NA	LGALS1	lectin, galactoside-binding, soluble, 1	3956	ENSG00000100097
Pathway Commons pathway	PDGF receptor signaling network	DB_ID:1497
C=1293;O=7;E=2.04;R=3.43;rawP=0.0035;adjP=0.0043
P60842	NA	EIF4A1	eukaryotic translation initiation factor 4A1	1973	ENSG00000161960
P08195	NA	SLC3A2	solute carrier family 3 (activators of dibasic and neutral amino acid transport), member 2	6520	ENSG00000168003
P13639	NA	EEF2	eukaryotic translation elongation factor 2	1938	ENSG00000167658
P18206	NA	VCL	vinculin	7414	ENSG00000035403
P02786	NA	TFRC	transferrin receptor (p90, CD71)	7037	ENSG00000072274
P05556	NA	ITGB1	integrin, beta 1 (fibronectin receptor, beta polypeptide, antigen CD29 includes MDF2, MSK12)	3688	ENSG00000150093
P09382	NA	LGALS1	lectin, galactoside-binding, soluble, 1	3956	ENSG00000100097
Pathway Commons pathway	EGF receptor (ErbB1) signaling pathway	DB_ID:1550
C=1288;O=7;E=2.03;R=3.44;rawP=0.0034;adjP=0.0043
P60842	NA	EIF4A1	eukaryotic translation initiation factor 4A1	1973	ENSG00000161960
P08195	NA	SLC3A2	solute carrier family 3 (activators of dibasic and neutral amino acid transport), member 2	6520	ENSG00000168003
P13639	NA	EEF2	eukaryotic translation elongation factor 2	1938	ENSG00000167658
P18206	NA	VCL	vinculin	7414	ENSG00000035403
P02786	NA	TFRC	transferrin receptor (p90, CD71)	7037	ENSG00000072274
P05556	NA	ITGB1	integrin, beta 1 (fibronectin receptor, beta polypeptide, antigen CD29 includes MDF2, MSK12)	3688	ENSG00000150093
P09382	NA	LGALS1	lectin, galactoside-binding, soluble, 1	3956	ENSG00000100097
Pathway Commons pathway	VEGF and VEGFR signaling network	DB_ID:1575
C=1304;O=7;E=2.06;R=3.40;rawP=0.0036;adjP=0.0043
P60842	NA	EIF4A1	eukaryotic translation initiation factor 4A1	1973	ENSG00000161960
P08195	NA	SLC3A2	solute carrier family 3 (activators of dibasic and neutral amino acid transport), member 2	6520	ENSG00000168003
P13639	NA	EEF2	eukaryotic translation elongation factor 2	1938	ENSG00000167658
P18206	NA	VCL	vinculin	7414	ENSG00000035403
P02786	NA	TFRC	transferrin receptor (p90, CD71)	7037	ENSG00000072274
P05556	NA	ITGB1	integrin, beta 1 (fibronectin receptor, beta polypeptide, antigen CD29 includes MDF2, MSK12)	3688	ENSG00000150093
P09382	NA	LGALS1	lectin, galactoside-binding, soluble, 1	3956	ENSG00000100097
Pathway Commons pathway	PAR1-mediated thrombin signaling events	DB_ID:1531
C=1299;O=7;E=2.05;R=3.42;rawP=0.0036;adjP=0.0043
P60842	NA	EIF4A1	eukaryotic translation initiation factor 4A1	1973	ENSG00000161960
P08195	NA	SLC3A2	solute carrier family 3 (activators of dibasic and neutral amino acid transport), member 2	6520	ENSG00000168003
P13639	NA	EEF2	eukaryotic translation elongation factor 2	1938	ENSG00000167658
P18206	NA	VCL	vinculin	7414	ENSG00000035403
P02786	NA	TFRC	transferrin receptor (p90, CD71)	7037	ENSG00000072274
P05556	NA	ITGB1	integrin, beta 1 (fibronectin receptor, beta polypeptide, antigen CD29 includes MDF2, MSK12)	3688	ENSG00000150093
P09382	NA	LGALS1	lectin, galactoside-binding, soluble, 1	3956	ENSG00000100097
Pathway Commons pathway	Endothelins	DB_ID:1619
C=1307;O=7;E=2.06;R=3.39;rawP=0.0037;adjP=0.0043
P60842	NA	EIF4A1	eukaryotic translation initiation factor 4A1	1973	ENSG00000161960
P08195	NA	SLC3A2	solute carrier family 3 (activators of dibasic and neutral amino acid transport), member 2	6520	ENSG00000168003
P13639	NA	EEF2	eukaryotic translation elongation factor 2	1938	ENSG00000167658
P18206	NA	VCL	vinculin	7414	ENSG00000035403
P02786	NA	TFRC	transferrin receptor (p90, CD71)	7037	ENSG00000072274
P05556	NA	ITGB1	integrin, beta 1 (fibronectin receptor, beta polypeptide, antigen CD29 includes MDF2, MSK12)	3688	ENSG00000150093
P09382	NA	LGALS1	lectin, galactoside-binding, soluble, 1	3956	ENSG00000100097
Pathway Commons pathway	LKB1 signaling events	DB_ID:1649
C=1308;O=7;E=2.06;R=3.39;rawP=0.0037;adjP=0.0043
P60842	NA	EIF4A1	eukaryotic translation initiation factor 4A1	1973	ENSG00000161960
P08195	NA	SLC3A2	solute carrier family 3 (activators of dibasic and neutral amino acid transport), member 2	6520	ENSG00000168003
P13639	NA	EEF2	eukaryotic translation elongation factor 2	1938	ENSG00000167658
P18206	NA	VCL	vinculin	7414	ENSG00000035403
P02786	NA	TFRC	transferrin receptor (p90, CD71)	7037	ENSG00000072274
P05556	NA	ITGB1	integrin, beta 1 (fibronectin receptor, beta polypeptide, antigen CD29 includes MDF2, MSK12)	3688	ENSG00000150093
P09382	NA	LGALS1	lectin, galactoside-binding, soluble, 1	3956	ENSG00000100097
Pathway Commons pathway	IL5-mediated signaling events	DB_ID:1627
C=1292;O=7;E=2.04;R=3.43;rawP=0.0034;adjP=0.0043
P60842	NA	EIF4A1	eukaryotic translation initiation factor 4A1	1973	ENSG00000161960
P08195	NA	SLC3A2	solute carrier family 3 (activators of dibasic and neutral amino acid transport), member 2	6520	ENSG00000168003
P13639	NA	EEF2	eukaryotic translation elongation factor 2	1938	ENSG00000167658
P18206	NA	VCL	vinculin	7414	ENSG00000035403
P02786	NA	TFRC	transferrin receptor (p90, CD71)	7037	ENSG00000072274
P05556	NA	ITGB1	integrin, beta 1 (fibronectin receptor, beta polypeptide, antigen CD29 includes MDF2, MSK12)	3688	ENSG00000150093
P09382	NA	LGALS1	lectin, galactoside-binding, soluble, 1	3956	ENSG00000100097
Pathway Commons pathway	Arf6 signaling events	DB_ID:1554
C=1288;O=7;E=2.03;R=3.44;rawP=0.0034;adjP=0.0043
P60842	NA	EIF4A1	eukaryotic translation initiation factor 4A1	1973	ENSG00000161960
P08195	NA	SLC3A2	solute carrier family 3 (activators of dibasic and neutral amino acid transport), member 2	6520	ENSG00000168003
P13639	NA	EEF2	eukaryotic translation elongation factor 2	1938	ENSG00000167658
P18206	NA	VCL	vinculin	7414	ENSG00000035403
P02786	NA	TFRC	transferrin receptor (p90, CD71)	7037	ENSG00000072274
P05556	NA	ITGB1	integrin, beta 1 (fibronectin receptor, beta polypeptide, antigen CD29 includes MDF2, MSK12)	3688	ENSG00000150093
P09382	NA	LGALS1	lectin, galactoside-binding, soluble, 1	3956	ENSG00000100097
Pathway Commons pathway	Signaling events mediated by Hepatocyte Growth Factor Receptor (c-Met)	DB_ID:1491
C=1293;O=7;E=2.04;R=3.43;rawP=0.0035;adjP=0.0043
P60842	NA	EIF4A1	eukaryotic translation initiation factor 4A1	1973	ENSG00000161960
P08195	NA	SLC3A2	solute carrier family 3 (activators of dibasic and neutral amino acid transport), member 2	6520	ENSG00000168003
P13639	NA	EEF2	eukaryotic translation elongation factor 2	1938	ENSG00000167658
P18206	NA	VCL	vinculin	7414	ENSG00000035403
P02786	NA	TFRC	transferrin receptor (p90, CD71)	7037	ENSG00000072274
P05556	NA	ITGB1	integrin, beta 1 (fibronectin receptor, beta polypeptide, antigen CD29 includes MDF2, MSK12)	3688	ENSG00000150093
P09382	NA	LGALS1	lectin, galactoside-binding, soluble, 1	3956	ENSG00000100097
Pathway Commons pathway	Nectin adhesion pathway	DB_ID:1472
C=1295;O=7;E=2.04;R=3.43;rawP=0.0035;adjP=0.0043
P60842	NA	EIF4A1	eukaryotic translation initiation factor 4A1	1973	ENSG00000161960
P08195	NA	SLC3A2	solute carrier family 3 (activators of dibasic and neutral amino acid transport), member 2	6520	ENSG00000168003
P13639	NA	EEF2	eukaryotic translation elongation factor 2	1938	ENSG00000167658
P18206	NA	VCL	vinculin	7414	ENSG00000035403
P02786	NA	TFRC	transferrin receptor (p90, CD71)	7037	ENSG00000072274
P05556	NA	ITGB1	integrin, beta 1 (fibronectin receptor, beta polypeptide, antigen CD29 includes MDF2, MSK12)	3688	ENSG00000150093
P09382	NA	LGALS1	lectin, galactoside-binding, soluble, 1	3956	ENSG00000100097
Pathway Commons pathway	Internalization of ErbB1	DB_ID:1509
C=1288;O=7;E=2.03;R=3.44;rawP=0.0034;adjP=0.0043
P60842	NA	EIF4A1	eukaryotic translation initiation factor 4A1	1973	ENSG00000161960
P08195	NA	SLC3A2	solute carrier family 3 (activators of dibasic and neutral amino acid transport), member 2	6520	ENSG00000168003
P13639	NA	EEF2	eukaryotic translation elongation factor 2	1938	ENSG00000167658
P18206	NA	VCL	vinculin	7414	ENSG00000035403
P02786	NA	TFRC	transferrin receptor (p90, CD71)	7037	ENSG00000072274
P05556	NA	ITGB1	integrin, beta 1 (fibronectin receptor, beta polypeptide, antigen CD29 includes MDF2, MSK12)	3688	ENSG00000150093
P09382	NA	LGALS1	lectin, galactoside-binding, soluble, 1	3956	ENSG00000100097
Pathway Commons pathway	Urokinase-type plasminogen activator (uPA) and uPAR-mediated signaling	DB_ID:1519
C=1288;O=7;E=2.03;R=3.44;rawP=0.0034;adjP=0.0043
P60842	NA	EIF4A1	eukaryotic translation initiation factor 4A1	1973	ENSG00000161960
P08195	NA	SLC3A2	solute carrier family 3 (activators of dibasic and neutral amino acid transport), member 2	6520	ENSG00000168003
P13639	NA	EEF2	eukaryotic translation elongation factor 2	1938	ENSG00000167658
P18206	NA	VCL	vinculin	7414	ENSG00000035403
P02786	NA	TFRC	transferrin receptor (p90, CD71)	7037	ENSG00000072274
P05556	NA	ITGB1	integrin, beta 1 (fibronectin receptor, beta polypeptide, antigen CD29 includes MDF2, MSK12)	3688	ENSG00000150093
P09382	NA	LGALS1	lectin, galactoside-binding, soluble, 1	3956	ENSG00000100097
Pathway Commons pathway	Metabolism	DB_ID:634
C=824;O=6;E=1.30;R=4.62;rawP=0.0016;adjP=0.0043
P61313	NA	RPL15	ribosomal protein L15	6138	ENSG00000174748
P17174	NA	GOT1	glutamic-oxaloacetic transaminase 1, soluble (aspartate aminotransferase 1)	2805	ENSG00000120053
P60842	NA	EIF4A1	eukaryotic translation initiation factor 4A1	1973	ENSG00000161960
P22102	NA	GART	phosphoribosylglycinamide formyltransferase, phosphoribosylglycinamide synthetase, phosphoribosylaminoimidazole synthetase	2618	ENSG00000159131
P00491	NA	PNP	purine nucleoside phosphorylase	4860	ENSG00000198805
P00352	NA	ALDH1A1	aldehyde dehydrogenase 1 family, member A1	216	ENSG00000165092
Pathway Commons pathway	Class I PI3K signaling events	DB_ID:1553
C=1288;O=7;E=2.03;R=3.44;rawP=0.0034;adjP=0.0043
P60842	NA	EIF4A1	eukaryotic translation initiation factor 4A1	1973	ENSG00000161960
P08195	NA	SLC3A2	solute carrier family 3 (activators of dibasic and neutral amino acid transport), member 2	6520	ENSG00000168003
P13639	NA	EEF2	eukaryotic translation elongation factor 2	1938	ENSG00000167658
P18206	NA	VCL	vinculin	7414	ENSG00000035403
P02786	NA	TFRC	transferrin receptor (p90, CD71)	7037	ENSG00000072274
P05556	NA	ITGB1	integrin, beta 1 (fibronectin receptor, beta polypeptide, antigen CD29 includes MDF2, MSK12)	3688	ENSG00000150093
P09382	NA	LGALS1	lectin, galactoside-binding, soluble, 1	3956	ENSG00000100097
Pathway Commons pathway	Alpha9 beta1 integrin signaling events	DB_ID:1578
C=1305;O=7;E=2.06;R=3.40;rawP=0.0036;adjP=0.0043
P60842	NA	EIF4A1	eukaryotic translation initiation factor 4A1	1973	ENSG00000161960
P08195	NA	SLC3A2	solute carrier family 3 (activators of dibasic and neutral amino acid transport), member 2	6520	ENSG00000168003
P13639	NA	EEF2	eukaryotic translation elongation factor 2	1938	ENSG00000167658
P18206	NA	VCL	vinculin	7414	ENSG00000035403
P02786	NA	TFRC	transferrin receptor (p90, CD71)	7037	ENSG00000072274
P05556	NA	ITGB1	integrin, beta 1 (fibronectin receptor, beta polypeptide, antigen CD29 includes MDF2, MSK12)	3688	ENSG00000150093
P09382	NA	LGALS1	lectin, galactoside-binding, soluble, 1	3956	ENSG00000100097
Pathway Commons pathway	IFN-gamma pathway	DB_ID:1529
C=1296;O=7;E=2.04;R=3.42;rawP=0.0035;adjP=0.0043
P60842	NA	EIF4A1	eukaryotic translation initiation factor 4A1	1973	ENSG00000161960
P08195	NA	SLC3A2	solute carrier family 3 (activators of dibasic and neutral amino acid transport), member 2	6520	ENSG00000168003
P13639	NA	EEF2	eukaryotic translation elongation factor 2	1938	ENSG00000167658
P18206	NA	VCL	vinculin	7414	ENSG00000035403
P02786	NA	TFRC	transferrin receptor (p90, CD71)	7037	ENSG00000072274
P05556	NA	ITGB1	integrin, beta 1 (fibronectin receptor, beta polypeptide, antigen CD29 includes MDF2, MSK12)	3688	ENSG00000150093
P09382	NA	LGALS1	lectin, galactoside-binding, soluble, 1	3956	ENSG00000100097
Pathway Commons pathway	Plasma membrane estrogen receptor signaling	DB_ID:1556
C=1301;O=7;E=2.05;R=3.41;rawP=0.0036;adjP=0.0043
P60842	NA	EIF4A1	eukaryotic translation initiation factor 4A1	1973	ENSG00000161960
P08195	NA	SLC3A2	solute carrier family 3 (activators of dibasic and neutral amino acid transport), member 2	6520	ENSG00000168003
P13639	NA	EEF2	eukaryotic translation elongation factor 2	1938	ENSG00000167658
P18206	NA	VCL	vinculin	7414	ENSG00000035403
P02786	NA	TFRC	transferrin receptor (p90, CD71)	7037	ENSG00000072274
P05556	NA	ITGB1	integrin, beta 1 (fibronectin receptor, beta polypeptide, antigen CD29 includes MDF2, MSK12)	3688	ENSG00000150093
P09382	NA	LGALS1	lectin, galactoside-binding, soluble, 1	3956	ENSG00000100097
Pathway Commons pathway	Signaling events mediated by VEGFR1 and VEGFR2	DB_ID:1516
C=1296;O=7;E=2.04;R=3.42;rawP=0.0035;adjP=0.0043
P60842	NA	EIF4A1	eukaryotic translation initiation factor 4A1	1973	ENSG00000161960
P08195	NA	SLC3A2	solute carrier family 3 (activators of dibasic and neutral amino acid transport), member 2	6520	ENSG00000168003
P13639	NA	EEF2	eukaryotic translation elongation factor 2	1938	ENSG00000167658
P18206	NA	VCL	vinculin	7414	ENSG00000035403
P02786	NA	TFRC	transferrin receptor (p90, CD71)	7037	ENSG00000072274
P05556	NA	ITGB1	integrin, beta 1 (fibronectin receptor, beta polypeptide, antigen CD29 includes MDF2, MSK12)	3688	ENSG00000150093
P09382	NA	LGALS1	lectin, galactoside-binding, soluble, 1	3956	ENSG00000100097
Pathway Commons pathway	Arf6 downstream pathway	DB_ID:1585
C=1288;O=7;E=2.03;R=3.44;rawP=0.0034;adjP=0.0043
P60842	NA	EIF4A1	eukaryotic translation initiation factor 4A1	1973	ENSG00000161960
P08195	NA	SLC3A2	solute carrier family 3 (activators of dibasic and neutral amino acid transport), member 2	6520	ENSG00000168003
P13639	NA	EEF2	eukaryotic translation elongation factor 2	1938	ENSG00000167658
P18206	NA	VCL	vinculin	7414	ENSG00000035403
P02786	NA	TFRC	transferrin receptor (p90, CD71)	7037	ENSG00000072274
P05556	NA	ITGB1	integrin, beta 1 (fibronectin receptor, beta polypeptide, antigen CD29 includes MDF2, MSK12)	3688	ENSG00000150093
P09382	NA	LGALS1	lectin, galactoside-binding, soluble, 1	3956	ENSG00000100097
Pathway Commons pathway	Sphingosine 1-phosphate (S1P) pathway	DB_ID:1635
C=1311;O=7;E=2.07;R=3.38;rawP=0.0037;adjP=0.0043
P60842	NA	EIF4A1	eukaryotic translation initiation factor 4A1	1973	ENSG00000161960
P08195	NA	SLC3A2	solute carrier family 3 (activators of dibasic and neutral amino acid transport), member 2	6520	ENSG00000168003
P13639	NA	EEF2	eukaryotic translation elongation factor 2	1938	ENSG00000167658
P18206	NA	VCL	vinculin	7414	ENSG00000035403
P02786	NA	TFRC	transferrin receptor (p90, CD71)	7037	ENSG00000072274
P05556	NA	ITGB1	integrin, beta 1 (fibronectin receptor, beta polypeptide, antigen CD29 includes MDF2, MSK12)	3688	ENSG00000150093
P09382	NA	LGALS1	lectin, galactoside-binding, soluble, 1	3956	ENSG00000100097
Pathway Commons pathway	Signaling events mediated by focal adhesion kinase	DB_ID:1574
C=1288;O=7;E=2.03;R=3.44;rawP=0.0034;adjP=0.0043
P60842	NA	EIF4A1	eukaryotic translation initiation factor 4A1	1973	ENSG00000161960
P08195	NA	SLC3A2	solute carrier family 3 (activators of dibasic and neutral amino acid transport), member 2	6520	ENSG00000168003
P13639	NA	EEF2	eukaryotic translation elongation factor 2	1938	ENSG00000167658
P18206	NA	VCL	vinculin	7414	ENSG00000035403
P02786	NA	TFRC	transferrin receptor (p90, CD71)	7037	ENSG00000072274
P05556	NA	ITGB1	integrin, beta 1 (fibronectin receptor, beta polypeptide, antigen CD29 includes MDF2, MSK12)	3688	ENSG00000150093
P09382	NA	LGALS1	lectin, galactoside-binding, soluble, 1	3956	ENSG00000100097
Pathway Commons pathway	ErbB receptor signaling network	DB_ID:1573
C=1312;O=7;E=2.07;R=3.38;rawP=0.0038;adjP=0.0043
P60842	NA	EIF4A1	eukaryotic translation initiation factor 4A1	1973	ENSG00000161960
P08195	NA	SLC3A2	solute carrier family 3 (activators of dibasic and neutral amino acid transport), member 2	6520	ENSG00000168003
P13639	NA	EEF2	eukaryotic translation elongation factor 2	1938	ENSG00000167658
P18206	NA	VCL	vinculin	7414	ENSG00000035403
P02786	NA	TFRC	transferrin receptor (p90, CD71)	7037	ENSG00000072274
P05556	NA	ITGB1	integrin, beta 1 (fibronectin receptor, beta polypeptide, antigen CD29 includes MDF2, MSK12)	3688	ENSG00000150093
P09382	NA	LGALS1	lectin, galactoside-binding, soluble, 1	3956	ENSG00000100097
Pathway Commons pathway	IL3-mediated signaling events	DB_ID:1564
C=1295;O=7;E=2.04;R=3.43;rawP=0.0035;adjP=0.0043
P60842	NA	EIF4A1	eukaryotic translation initiation factor 4A1	1973	ENSG00000161960
P08195	NA	SLC3A2	solute carrier family 3 (activators of dibasic and neutral amino acid transport), member 2	6520	ENSG00000168003
P13639	NA	EEF2	eukaryotic translation elongation factor 2	1938	ENSG00000167658
P18206	NA	VCL	vinculin	7414	ENSG00000035403
P02786	NA	TFRC	transferrin receptor (p90, CD71)	7037	ENSG00000072274
P05556	NA	ITGB1	integrin, beta 1 (fibronectin receptor, beta polypeptide, antigen CD29 includes MDF2, MSK12)	3688	ENSG00000150093
P09382	NA	LGALS1	lectin, galactoside-binding, soluble, 1	3956	ENSG00000100097
Pathway Commons pathway	Syndecan-1-mediated signaling events	DB_ID:1454
C=1300;O=7;E=2.05;R=3.41;rawP=0.0036;adjP=0.0043
P60842	NA	EIF4A1	eukaryotic translation initiation factor 4A1	1973	ENSG00000161960
P08195	NA	SLC3A2	solute carrier family 3 (activators of dibasic and neutral amino acid transport), member 2	6520	ENSG00000168003
P13639	NA	EEF2	eukaryotic translation elongation factor 2	1938	ENSG00000167658
P18206	NA	VCL	vinculin	7414	ENSG00000035403
P02786	NA	TFRC	transferrin receptor (p90, CD71)	7037	ENSG00000072274
P05556	NA	ITGB1	integrin, beta 1 (fibronectin receptor, beta polypeptide, antigen CD29 includes MDF2, MSK12)	3688	ENSG00000150093
P09382	NA	LGALS1	lectin, galactoside-binding, soluble, 1	3956	ENSG00000100097
Pathway Commons pathway	S1P1 pathway	DB_ID:1594
C=1288;O=7;E=2.03;R=3.44;rawP=0.0034;adjP=0.0043
P60842	NA	EIF4A1	eukaryotic translation initiation factor 4A1	1973	ENSG00000161960
P08195	NA	SLC3A2	solute carrier family 3 (activators of dibasic and neutral amino acid transport), member 2	6520	ENSG00000168003
P13639	NA	EEF2	eukaryotic translation elongation factor 2	1938	ENSG00000167658
P18206	NA	VCL	vinculin	7414	ENSG00000035403
P02786	NA	TFRC	transferrin receptor (p90, CD71)	7037	ENSG00000072274
P05556	NA	ITGB1	integrin, beta 1 (fibronectin receptor, beta polypeptide, antigen CD29 includes MDF2, MSK12)	3688	ENSG00000150093
P09382	NA	LGALS1	lectin, galactoside-binding, soluble, 1	3956	ENSG00000100097
Pathway Commons pathway	PDGFR-beta signaling pathway	DB_ID:1540
C=1288;O=7;E=2.03;R=3.44;rawP=0.0034;adjP=0.0043
P60842	NA	EIF4A1	eukaryotic translation initiation factor 4A1	1973	ENSG00000161960
P08195	NA	SLC3A2	solute carrier family 3 (activators of dibasic and neutral amino acid transport), member 2	6520	ENSG00000168003
P13639	NA	EEF2	eukaryotic translation elongation factor 2	1938	ENSG00000167658
P18206	NA	VCL	vinculin	7414	ENSG00000035403
P02786	NA	TFRC	transferrin receptor (p90, CD71)	7037	ENSG00000072274
P05556	NA	ITGB1	integrin, beta 1 (fibronectin receptor, beta polypeptide, antigen CD29 includes MDF2, MSK12)	3688	ENSG00000150093
P09382	NA	LGALS1	lectin, galactoside-binding, soluble, 1	3956	ENSG00000100097
Pathway Commons pathway	Thrombin/protease-activated receptor (PAR) pathway	DB_ID:1552
C=1300;O=7;E=2.05;R=3.41;rawP=0.0036;adjP=0.0043
P60842	NA	EIF4A1	eukaryotic translation initiation factor 4A1	1973	ENSG00000161960
P08195	NA	SLC3A2	solute carrier family 3 (activators of dibasic and neutral amino acid transport), member 2	6520	ENSG00000168003
P13639	NA	EEF2	eukaryotic translation elongation factor 2	1938	ENSG00000167658
P18206	NA	VCL	vinculin	7414	ENSG00000035403
P02786	NA	TFRC	transferrin receptor (p90, CD71)	7037	ENSG00000072274
P05556	NA	ITGB1	integrin, beta 1 (fibronectin receptor, beta polypeptide, antigen CD29 includes MDF2, MSK12)	3688	ENSG00000150093
P09382	NA	LGALS1	lectin, galactoside-binding, soluble, 1	3956	ENSG00000100097
Pathway Commons pathway	IGF1 pathway	DB_ID:1482
C=1291;O=7;E=2.04;R=3.44;rawP=0.0034;adjP=0.0043
P60842	NA	EIF4A1	eukaryotic translation initiation factor 4A1	1973	ENSG00000161960
P08195	NA	SLC3A2	solute carrier family 3 (activators of dibasic and neutral amino acid transport), member 2	6520	ENSG00000168003
P13639	NA	EEF2	eukaryotic translation elongation factor 2	1938	ENSG00000167658
P18206	NA	VCL	vinculin	7414	ENSG00000035403
P02786	NA	TFRC	transferrin receptor (p90, CD71)	7037	ENSG00000072274
P05556	NA	ITGB1	integrin, beta 1 (fibronectin receptor, beta polypeptide, antigen CD29 includes MDF2, MSK12)	3688	ENSG00000150093
P09382	NA	LGALS1	lectin, galactoside-binding, soluble, 1	3956	ENSG00000100097
Pathway Commons pathway	Insulin Pathway	DB_ID:1466
C=1288;O=7;E=2.03;R=3.44;rawP=0.0034;adjP=0.0043
P60842	NA	EIF4A1	eukaryotic translation initiation factor 4A1	1973	ENSG00000161960
P08195	NA	SLC3A2	solute carrier family 3 (activators of dibasic and neutral amino acid transport), member 2	6520	ENSG00000168003
P13639	NA	EEF2	eukaryotic translation elongation factor 2	1938	ENSG00000167658
P18206	NA	VCL	vinculin	7414	ENSG00000035403
P02786	NA	TFRC	transferrin receptor (p90, CD71)	7037	ENSG00000072274
P05556	NA	ITGB1	integrin, beta 1 (fibronectin receptor, beta polypeptide, antigen CD29 includes MDF2, MSK12)	3688	ENSG00000150093
P09382	NA	LGALS1	lectin, galactoside-binding, soluble, 1	3956	ENSG00000100097
Pathway Commons pathway	ErbB1 downstream signaling	DB_ID:1602
C=1288;O=7;E=2.03;R=3.44;rawP=0.0034;adjP=0.0043
P60842	NA	EIF4A1	eukaryotic translation initiation factor 4A1	1973	ENSG00000161960
P08195	NA	SLC3A2	solute carrier family 3 (activators of dibasic and neutral amino acid transport), member 2	6520	ENSG00000168003
P13639	NA	EEF2	eukaryotic translation elongation factor 2	1938	ENSG00000167658
P18206	NA	VCL	vinculin	7414	ENSG00000035403
P02786	NA	TFRC	transferrin receptor (p90, CD71)	7037	ENSG00000072274
P05556	NA	ITGB1	integrin, beta 1 (fibronectin receptor, beta polypeptide, antigen CD29 includes MDF2, MSK12)	3688	ENSG00000150093
P09382	NA	LGALS1	lectin, galactoside-binding, soluble, 1	3956	ENSG00000100097
Pathway Commons pathway	mTOR signaling pathway	DB_ID:1571
C=1288;O=7;E=2.03;R=3.44;rawP=0.0034;adjP=0.0043
P60842	NA	EIF4A1	eukaryotic translation initiation factor 4A1	1973	ENSG00000161960
P08195	NA	SLC3A2	solute carrier family 3 (activators of dibasic and neutral amino acid transport), member 2	6520	ENSG00000168003
P13639	NA	EEF2	eukaryotic translation elongation factor 2	1938	ENSG00000167658
P18206	NA	VCL	vinculin	7414	ENSG00000035403
P02786	NA	TFRC	transferrin receptor (p90, CD71)	7037	ENSG00000072274
P05556	NA	ITGB1	integrin, beta 1 (fibronectin receptor, beta polypeptide, antigen CD29 includes MDF2, MSK12)	3688	ENSG00000150093
P09382	NA	LGALS1	lectin, galactoside-binding, soluble, 1	3956	ENSG00000100097
Pathway Commons pathway	Class I PI3K signaling events mediated by Akt	DB_ID:1648
C=1288;O=7;E=2.03;R=3.44;rawP=0.0034;adjP=0.0043
P60842	NA	EIF4A1	eukaryotic translation initiation factor 4A1	1973	ENSG00000161960
P08195	NA	SLC3A2	solute carrier family 3 (activators of dibasic and neutral amino acid transport), member 2	6520	ENSG00000168003
P13639	NA	EEF2	eukaryotic translation elongation factor 2	1938	ENSG00000167658
P18206	NA	VCL	vinculin	7414	ENSG00000035403
P02786	NA	TFRC	transferrin receptor (p90, CD71)	7037	ENSG00000072274
P05556	NA	ITGB1	integrin, beta 1 (fibronectin receptor, beta polypeptide, antigen CD29 includes MDF2, MSK12)	3688	ENSG00000150093
P09382	NA	LGALS1	lectin, galactoside-binding, soluble, 1	3956	ENSG00000100097
Pathway Commons pathway	Arf6 trafficking events	DB_ID:1615
C=1288;O=7;E=2.03;R=3.44;rawP=0.0034;adjP=0.0043
P60842	NA	EIF4A1	eukaryotic translation initiation factor 4A1	1973	ENSG00000161960
P08195	NA	SLC3A2	solute carrier family 3 (activators of dibasic and neutral amino acid transport), member 2	6520	ENSG00000168003
P13639	NA	EEF2	eukaryotic translation elongation factor 2	1938	ENSG00000167658
P18206	NA	VCL	vinculin	7414	ENSG00000035403
P02786	NA	TFRC	transferrin receptor (p90, CD71)	7037	ENSG00000072274
P05556	NA	ITGB1	integrin, beta 1 (fibronectin receptor, beta polypeptide, antigen CD29 includes MDF2, MSK12)	3688	ENSG00000150093
P09382	NA	LGALS1	lectin, galactoside-binding, soluble, 1	3956	ENSG00000100097
Pathway Commons pathway	Transmembrane transport of small molecules	DB_ID:937
C=379;O=4;E=0.60;R=6.69;rawP=0.0029;adjP=0.0043
P08195	NA	SLC3A2	solute carrier family 3 (activators of dibasic and neutral amino acid transport), member 2	6520	ENSG00000168003
P02768	NA	ALB	albumin	213	ENSG00000163631
P02786	NA	TFRC	transferrin receptor (p90, CD71)	7037	ENSG00000072274
Q96QD8	NA	SLC38A2	solute carrier family 38, member 2	54407	ENSG00000134294
Pathway Commons pathway	Glypican 1 network	DB_ID:1492
C=1299;O=7;E=2.05;R=3.42;rawP=0.0036;adjP=0.0043
P60842	NA	EIF4A1	eukaryotic translation initiation factor 4A1	1973	ENSG00000161960
P08195	NA	SLC3A2	solute carrier family 3 (activators of dibasic and neutral amino acid transport), member 2	6520	ENSG00000168003
P13639	NA	EEF2	eukaryotic translation elongation factor 2	1938	ENSG00000167658
P18206	NA	VCL	vinculin	7414	ENSG00000035403
P02786	NA	TFRC	transferrin receptor (p90, CD71)	7037	ENSG00000072274
P05556	NA	ITGB1	integrin, beta 1 (fibronectin receptor, beta polypeptide, antigen CD29 includes MDF2, MSK12)	3688	ENSG00000150093
P09382	NA	LGALS1	lectin, galactoside-binding, soluble, 1	3956	ENSG00000100097
Pathway Commons pathway	GMCSF-mediated signaling events	DB_ID:1461
C=1292;O=7;E=2.04;R=3.43;rawP=0.0034;adjP=0.0043
P60842	NA	EIF4A1	eukaryotic translation initiation factor 4A1	1973	ENSG00000161960
P08195	NA	SLC3A2	solute carrier family 3 (activators of dibasic and neutral amino acid transport), member 2	6520	ENSG00000168003
P13639	NA	EEF2	eukaryotic translation elongation factor 2	1938	ENSG00000167658
P18206	NA	VCL	vinculin	7414	ENSG00000035403
P02786	NA	TFRC	transferrin receptor (p90, CD71)	7037	ENSG00000072274
P05556	NA	ITGB1	integrin, beta 1 (fibronectin receptor, beta polypeptide, antigen CD29 includes MDF2, MSK12)	3688	ENSG00000150093
P09382	NA	LGALS1	lectin, galactoside-binding, soluble, 1	3956	ENSG00000100097
Pathway Commons pathway	Proteoglycan syndecan-mediated signaling events	DB_ID:1637
C=1345;O=7;E=2.12;R=3.30;rawP=0.0043;adjP=0.0047
P60842	NA	EIF4A1	eukaryotic translation initiation factor 4A1	1973	ENSG00000161960
P08195	NA	SLC3A2	solute carrier family 3 (activators of dibasic and neutral amino acid transport), member 2	6520	ENSG00000168003
P13639	NA	EEF2	eukaryotic translation elongation factor 2	1938	ENSG00000167658
P18206	NA	VCL	vinculin	7414	ENSG00000035403
P02786	NA	TFRC	transferrin receptor (p90, CD71)	7037	ENSG00000072274
P05556	NA	ITGB1	integrin, beta 1 (fibronectin receptor, beta polypeptide, antigen CD29 includes MDF2, MSK12)	3688	ENSG00000150093
P09382	NA	LGALS1	lectin, galactoside-binding, soluble, 1	3956	ENSG00000100097
Pathway Commons pathway	Beta1 integrin cell surface interactions	DB_ID:1517
C=1351;O=7;E=2.13;R=3.28;rawP=0.0044;adjP=0.0047
P60842	NA	EIF4A1	eukaryotic translation initiation factor 4A1	1973	ENSG00000161960
P08195	NA	SLC3A2	solute carrier family 3 (activators of dibasic and neutral amino acid transport), member 2	6520	ENSG00000168003
P13639	NA	EEF2	eukaryotic translation elongation factor 2	1938	ENSG00000167658
P18206	NA	VCL	vinculin	7414	ENSG00000035403
P02786	NA	TFRC	transferrin receptor (p90, CD71)	7037	ENSG00000072274
P05556	NA	ITGB1	integrin, beta 1 (fibronectin receptor, beta polypeptide, antigen CD29 includes MDF2, MSK12)	3688	ENSG00000150093
P09382	NA	LGALS1	lectin, galactoside-binding, soluble, 1	3956	ENSG00000100097
Pathway Commons pathway	Glypican pathway	DB_ID:1459
C=1338;O=7;E=2.11;R=3.32;rawP=0.0042;adjP=0.0047
P60842	NA	EIF4A1	eukaryotic translation initiation factor 4A1	1973	ENSG00000161960
P08195	NA	SLC3A2	solute carrier family 3 (activators of dibasic and neutral amino acid transport), member 2	6520	ENSG00000168003
P13639	NA	EEF2	eukaryotic translation elongation factor 2	1938	ENSG00000167658
P18206	NA	VCL	vinculin	7414	ENSG00000035403
P02786	NA	TFRC	transferrin receptor (p90, CD71)	7037	ENSG00000072274
P05556	NA	ITGB1	integrin, beta 1 (fibronectin receptor, beta polypeptide, antigen CD29 includes MDF2, MSK12)	3688	ENSG00000150093
P09382	NA	LGALS1	lectin, galactoside-binding, soluble, 1	3956	ENSG00000100097
Pathway Commons pathway	Integrin family cell surface interactions	DB_ID:1499
C=1378;O=7;E=2.17;R=3.22;rawP=0.0049;adjP=0.0052
P60842	NA	EIF4A1	eukaryotic translation initiation factor 4A1	1973	ENSG00000161960
P08195	NA	SLC3A2	solute carrier family 3 (activators of dibasic and neutral amino acid transport), member 2	6520	ENSG00000168003
P13639	NA	EEF2	eukaryotic translation elongation factor 2	1938	ENSG00000167658
P18206	NA	VCL	vinculin	7414	ENSG00000035403
P02786	NA	TFRC	transferrin receptor (p90, CD71)	7037	ENSG00000072274
P05556	NA	ITGB1	integrin, beta 1 (fibronectin receptor, beta polypeptide, antigen CD29 includes MDF2, MSK12)	3688	ENSG00000150093
P09382	NA	LGALS1	lectin, galactoside-binding, soluble, 1	3956	ENSG00000100097
Pathway Commons pathway	SLC-mediated transmembrane transport	DB_ID:943
C=248;O=3;E=0.39;R=7.67;rawP=0.0069;adjP=0.0072
P08195	NA	SLC3A2	solute carrier family 3 (activators of dibasic and neutral amino acid transport), member 2	6520	ENSG00000168003
P02768	NA	ALB	albumin	213	ENSG00000163631
Q96QD8	NA	SLC38A2	solute carrier family 38, member 2	54407	ENSG00000134294
Pathway Commons pathway	CDC42 signaling events	DB_ID:1488
C=757;O=4;E=1.19;R=3.35;rawP=0.0302;adjP=0.0307
P08195	NA	SLC3A2	solute carrier family 3 (activators of dibasic and neutral amino acid transport), member 2	6520	ENSG00000168003
P18206	NA	VCL	vinculin	7414	ENSG00000035403
P02786	NA	TFRC	transferrin receptor (p90, CD71)	7037	ENSG00000072274
P05556	NA	ITGB1	integrin, beta 1 (fibronectin receptor, beta polypeptide, antigen CD29 includes MDF2, MSK12)	3688	ENSG00000150093
Pathway Commons pathway	Regulation of CDC42 activity	DB_ID:1456
C=770;O=4;E=1.21;R=3.29;rawP=0.0319;adjP=0.0319
P08195	NA	SLC3A2	solute carrier family 3 (activators of dibasic and neutral amino acid transport), member 2	6520	ENSG00000168003
P18206	NA	VCL	vinculin	7414	ENSG00000035403
P02786	NA	TFRC	transferrin receptor (p90, CD71)	7037	ENSG00000072274
P05556	NA	ITGB1	integrin, beta 1 (fibronectin receptor, beta polypeptide, antigen CD29 includes MDF2, MSK12)	3688	ENSG00000150093
