## Supplementary material for "PGRMC1 phosphorylation and cell plasticity 1: glycolysis, mitochondria, tumor growth": File S8: 1b_MP-v-WT_10pc_red_TF.xlsx

### Sheet: Sheet1
User data and parameters: User data: 1b_MP-v-WT_red.txt, Organism: hsapiens, Id Type: uniprot_swissprot_accession, Ref Set: entrezgene_protein-coding, Significance Level: .1, Statistics Test: Hypergeometric, MTC: BH, Minimum: 3
The results for each enriched gene sets are listed in this table. For each gene set, the first row lists its gene set
name, and corresponding Gene Set ID. The second row lists
number of reference genes in the category (C), number of genes in the gene set and also in the category (O), expected number in the
category (E), Ratio of enrichment (R), p value from hypergeometric test (rawP), and p value adjusted by the multiple test adjustment (adjP).
Finally, genes in the gene set are listed. For each gene, the table lists the user uploaded ID and value (optional), Entrez ID,
Ensembl Gene Stable ID, Gene symbol, and description.
Transcrription Target	hsa_V$HLF_01	DB_ID:2030
C=250;O=6;E=0.39;R=15.21;rawP=2.29e-06;adjP=6.87e-05
P60842	NA	EIF4A1	eukaryotic translation initiation factor 4A1	1973	ENSG00000161960
P13639	NA	EEF2	eukaryotic translation elongation factor 2	1938	ENSG00000167658
P00352	NA	ALDH1A1	aldehyde dehydrogenase 1 family, member A1	216	ENSG00000165092
P02768	NA	ALB	albumin	213	ENSG00000163631
P27816	NA	MAP4	microtubule-associated protein 4	4134	ENSG00000047849
P11387	NA	TOP1	topoisomerase (DNA) I	7150	ENSG00000198900
Transcrription Target	hsa_GGCNNMSMYNTTG_UNKNOWN	DB_ID:2313
C=74;O=3;E=0.12;R=25.70;rawP=0.0002;adjP=0.0030
P67809	NA	YBX1	Y box binding protein 1	4904	ENSG00000065978
P60842	NA	EIF4A1	eukaryotic translation initiation factor 4A1	1973	ENSG00000161960
P68104	NA	EEF1A1	eukaryotic translation elongation factor 1 alpha 1	1915	ENSG00000156508
Transcrription Target	hsa_V$AP1_01	DB_ID:2160
C=256;O=4;E=0.40;R=9.90;rawP=0.0007;adjP=0.0042
P18206	NA	VCL	vinculin	7414	ENSG00000035403
P68104	NA	EEF1A1	eukaryotic translation elongation factor 1 alpha 1	1915	ENSG00000156508
P27816	NA	MAP4	microtubule-associated protein 4	4134	ENSG00000047849
Q96QD8	NA	SLC38A2	solute carrier family 38, member 2	54407	ENSG00000134294
Transcrription Target	hsa_V$MAX_01	DB_ID:1924
C=256;O=4;E=0.40;R=9.90;rawP=0.0007;adjP=0.0042
P02786	NA	TFRC	transferrin receptor (p90, CD71)	7037	ENSG00000072274
P11387	NA	TOP1	topoisomerase (DNA) I	7150	ENSG00000198900
Q96QD8	NA	SLC38A2	solute carrier family 38, member 2	54407	ENSG00000134294
P24534	NA	EEF1B2	eukaryotic translation elongation factor 1 beta 2	1933	ENSG00000114942
Transcrription Target	hsa_V$CHOP_01	DB_ID:2022
C=232;O=4;E=0.37;R=10.93;rawP=0.0005;adjP=0.0042
P49589	NA	CARS	cysteinyl-tRNA synthetase	833	ENSG00000110619
P60842	NA	EIF4A1	eukaryotic translation initiation factor 4A1	1973	ENSG00000161960
P27816	NA	MAP4	microtubule-associated protein 4	4134	ENSG00000047849
Q96QD8	NA	SLC38A2	solute carrier family 38, member 2	54407	ENSG00000134294
Transcrription Target	hsa_V$CEBPB_02	DB_ID:1922
C=250;O=3;E=0.39;R=7.61;rawP=0.0070;adjP=0.0171
P17174	NA	GOT1	glutamic-oxaloacetic transaminase 1, soluble (aspartate aminotransferase 1)	2805	ENSG00000120053
P60842	NA	EIF4A1	eukaryotic translation initiation factor 4A1	1973	ENSG00000161960
P11387	NA	TOP1	topoisomerase (DNA) I	7150	ENSG00000198900
Transcrription Target	hsa_V$E4BP4_01	DB_ID:1869
C=217;O=3;E=0.34;R=8.76;rawP=0.0048;adjP=0.0171
P13639	NA	EEF2	eukaryotic translation elongation factor 2	1938	ENSG00000167658
P00352	NA	ALDH1A1	aldehyde dehydrogenase 1 family, member A1	216	ENSG00000165092
P27816	NA	MAP4	microtubule-associated protein 4	4134	ENSG00000047849
Transcrription Target	hsa_V$MYCMAX_01	DB_ID:1923
C=250;O=3;E=0.39;R=7.61;rawP=0.0070;adjP=0.0171
P02786	NA	TFRC	transferrin receptor (p90, CD71)	7037	ENSG00000072274
P11387	NA	TOP1	topoisomerase (DNA) I	7150	ENSG00000198900
P24534	NA	EEF1B2	eukaryotic translation elongation factor 1 beta 2	1933	ENSG00000114942
Transcrription Target	hsa_V$USF_01	DB_ID:1925
C=255;O=3;E=0.40;R=7.46;rawP=0.0074;adjP=0.0171
P02786	NA	TFRC	transferrin receptor (p90, CD71)	7037	ENSG00000072274
Q96QD8	NA	SLC38A2	solute carrier family 38, member 2	54407	ENSG00000134294
P24534	NA	EEF1B2	eukaryotic translation elongation factor 1 beta 2	1933	ENSG00000114942
Transcrription Target	hsa_CACGTG_V$MYC_Q2	DB_ID:2434
C=1008;O=6;E=1.59;R=3.77;rawP=0.0044;adjP=0.0171
P67809	NA	YBX1	Y box binding protein 1	4904	ENSG00000065978
P60842	NA	EIF4A1	eukaryotic translation initiation factor 4A1	1973	ENSG00000161960
P02786	NA	TFRC	transferrin receptor (p90, CD71)	7037	ENSG00000072274
P11387	NA	TOP1	topoisomerase (DNA) I	7150	ENSG00000198900
Q96QD8	NA	SLC38A2	solute carrier family 38, member 2	54407	ENSG00000134294
P24534	NA	EEF1B2	eukaryotic translation elongation factor 1 beta 2	1933	ENSG00000114942
Transcrription Target	hsa_V$ATF1_Q6	DB_ID:2205
C=228;O=3;E=0.36;R=8.34;rawP=0.0055;adjP=0.0171
P60842	NA	EIF4A1	eukaryotic translation initiation factor 4A1	1973	ENSG00000161960
P13639	NA	EEF2	eukaryotic translation elongation factor 2	1938	ENSG00000167658
P11387	NA	TOP1	topoisomerase (DNA) I	7150	ENSG00000198900
Transcrription Target	hsa_V$YY1_Q6	DB_ID:2268
C=236;O=3;E=0.37;R=8.06;rawP=0.0060;adjP=0.0171
P67809	NA	YBX1	Y box binding protein 1	4904	ENSG00000065978
P60842	NA	EIF4A1	eukaryotic translation initiation factor 4A1	1973	ENSG00000161960
P68104	NA	EEF1A1	eukaryotic translation elongation factor 1 alpha 1	1915	ENSG00000156508
Transcrription Target	hsa_V$CEBP_Q2	DB_ID:1979
C=227;O=3;E=0.36;R=8.38;rawP=0.0054;adjP=0.0171
P60842	NA	EIF4A1	eukaryotic translation initiation factor 4A1	1973	ENSG00000161960
P27816	NA	MAP4	microtubule-associated protein 4	4134	ENSG00000047849
Q96QD8	NA	SLC38A2	solute carrier family 38, member 2	54407	ENSG00000134294
Transcrription Target	hsa_TTGTTT_V$FOXO4_01	DB_ID:2416
C=2012;O=8;E=3.17;R=2.52;rawP=0.0111;adjP=0.0238
P02768	NA	ALB	albumin	213	ENSG00000163631
Q96QD8	NA	SLC38A2	solute carrier family 38, member 2	54407	ENSG00000134294
P67809	NA	YBX1	Y box binding protein 1	4904	ENSG00000065978
P53701	NA	HCCS	holocytochrome c synthase	3052	ENSG00000004961
P00352	NA	ALDH1A1	aldehyde dehydrogenase 1 family, member A1	216	ENSG00000165092
P18206	NA	VCL	vinculin	7414	ENSG00000035403
P04083	NA	ANXA1	annexin A1	301	ENSG00000135046
P11387	NA	TOP1	topoisomerase (DNA) I	7150	ENSG00000198900
Transcrription Target	hsa_GGGYGTGNY_UNKNOWN	DB_ID:2333
C=648;O=4;E=1.02;R=3.91;rawP=0.0183;adjP=0.0366
P07108	NA	DBI	diazepam binding inhibitor (GABA receptor modulator, acyl-CoA binding protein)	1622	ENSG00000155368
O75369	NA	FLNB	filamin B, beta	2317	ENSG00000136068
Q96QD8	NA	SLC38A2	solute carrier family 38, member 2	54407	ENSG00000134294
P09382	NA	LGALS1	lectin, galactoside-binding, soluble, 1	3956	ENSG00000100097
Transcrription Target	hsa_GGGAGGRR_V$MAZ_Q6	DB_ID:2430
C=2223;O=8;E=3.51;R=2.28;rawP=0.0195;adjP=0.0366
P61313	NA	RPL15	ribosomal protein L15	6138	ENSG00000174748
P17174	NA	GOT1	glutamic-oxaloacetic transaminase 1, soluble (aspartate aminotransferase 1)	2805	ENSG00000120053
P60842	NA	EIF4A1	eukaryotic translation initiation factor 4A1	1973	ENSG00000161960
P22102	NA	GART	phosphoribosylglycinamide formyltransferase, phosphoribosylglycinamide synthetase, phosphoribosylaminoimidazole synthetase	2618	ENSG00000159131
P18206	NA	VCL	vinculin	7414	ENSG00000035403
P68104	NA	EEF1A1	eukaryotic translation elongation factor 1 alpha 1	1915	ENSG00000156508
P27816	NA	MAP4	microtubule-associated protein 4	4134	ENSG00000047849
P09382	NA	LGALS1	lectin, galactoside-binding, soluble, 1	3956	ENSG00000100097
Transcrription Target	hsa_TGANTCA_V$AP1_C	DB_ID:2402
C=1092;O=5;E=1.72;R=2.90;rawP=0.0269;adjP=0.0457
P18206	NA	VCL	vinculin	7414	ENSG00000035403
P68104	NA	EEF1A1	eukaryotic translation elongation factor 1 alpha 1	1915	ENSG00000156508
P27816	NA	MAP4	microtubule-associated protein 4	4134	ENSG00000047849
Q96QD8	NA	SLC38A2	solute carrier family 38, member 2	54407	ENSG00000134294
P09382	NA	LGALS1	lectin, galactoside-binding, soluble, 1	3956	ENSG00000100097
Transcrription Target	hsa_GCCATNTTG_V$YY1_Q6	DB_ID:2459
C=416;O=3;E=0.66;R=4.57;rawP=0.0274;adjP=0.0457
P67809	NA	YBX1	Y box binding protein 1	4904	ENSG00000065978
P60842	NA	EIF4A1	eukaryotic translation initiation factor 4A1	1973	ENSG00000161960
P24534	NA	EEF1B2	eukaryotic translation elongation factor 1 beta 2	1933	ENSG00000114942
Transcrription Target	hsa_GGGCGGR_V$SP1_Q6	DB_ID:2452
C=2863;O=9;E=4.52;R=1.99;rawP=0.0291;adjP=0.0459
P41091	NA	EIF2S3	eukaryotic translation initiation factor 2, subunit 3 gamma, 52kDa	1968	ENSG00000130741
P27816	NA	MAP4	microtubule-associated protein 4	4134	ENSG00000047849
P05556	NA	ITGB1	integrin, beta 1 (fibronectin receptor, beta polypeptide, antigen CD29 includes MDF2, MSK12)	3688	ENSG00000150093
P09382	NA	LGALS1	lectin, galactoside-binding, soluble, 1	3956	ENSG00000100097
P60842	NA	EIF4A1	eukaryotic translation initiation factor 4A1	1973	ENSG00000161960
P67809	NA	YBX1	Y box binding protein 1	4904	ENSG00000065978
P18206	NA	VCL	vinculin	7414	ENSG00000035403
P68104	NA	EEF1A1	eukaryotic translation elongation factor 1 alpha 1	1915	ENSG00000156508
P11387	NA	TOP1	topoisomerase (DNA) I	7150	ENSG00000198900
Transcrription Target	hsa_SCGGAAGY_V$ELK1_02	DB_ID:2413
C=1170;O=5;E=1.85;R=2.71;rawP=0.0348;adjP=0.0522
P49589	NA	CARS	cysteinyl-tRNA synthetase	833	ENSG00000110619
P60842	NA	EIF4A1	eukaryotic translation initiation factor 4A1	1973	ENSG00000161960
P22102	NA	GART	phosphoribosylglycinamide formyltransferase, phosphoribosylglycinamide synthetase, phosphoribosylaminoimidazole synthetase	2618	ENSG00000159131
P53701	NA	HCCS	holocytochrome c synthase	3052	ENSG00000004961
P24534	NA	EEF1B2	eukaryotic translation elongation factor 1 beta 2	1933	ENSG00000114942
