## Supplementary material for "PGRMC1 phosphorylation and cell plasticity 1: glycolysis, mitochondria, tumor growth": File S8: 2a_MP-v-DM_10pc_blue_GO.xlsx

### Sheet: Sheet1
User file and parameters: User file: 2a_MP-v-DM_blue.txt, Organism: hsapiens, Id Type: uniprot_swissprot_accession, Ref Set: entrezgene_protein-coding, Significance Level: .1, Statistics Test: Hypergeometric, MTC: BH, Minimum: 3
The results for each enriched GO category are listed in this table. For each GO category, the first row lists its sub-root
(biological process, molecular function, or cellular component), category name, and corresponding GO ID. The second row lists
number of reference genes in the category (C), number of genes in the gene set and also in the category (O), expected number in the
category (E), Ratio of enrichment (R), p value from hypergeometric test (rawP), and p value adjusted by the multiple test adjustment (adjP).
Finally, genes in the category are listed. For each gene, the table lists the user uploaded ID and value (optional), Entrez ID,
Ensembl Gene Stable ID, Gene symbol, and description.
biological process	protein transport	GO:0015031
C=1231;O=6;E=1.54;R=3.91;rawP=0.0029;adjP=0.0495
O14980	NA	XPO1	exportin 1 (CRM1 homolog, yeast)	7514	ENSG00000082898
P49321	NA	NASP	nuclear autoantigenic sperm protein (histone-binding)	4678	ENSG00000132780
P00491	NA	PNP	purine nucleoside phosphorylase	4860	ENSG00000198805
P05783	NA	KRT18	keratin 18	3875	ENSG00000111057
Q9Y2X3	NA	NOP58	NOP58 ribonucleoprotein homolog (yeast)	51602	ENSG00000055044
Q06830	NA	PRDX1	peroxiredoxin 1	5052	ENSG00000117450
biological process	establishment of protein localization	GO:0045184
C=1269;O=6;E=1.58;R=3.79;rawP=0.0034;adjP=0.0495
O14980	NA	XPO1	exportin 1 (CRM1 homolog, yeast)	7514	ENSG00000082898
P49321	NA	NASP	nuclear autoantigenic sperm protein (histone-binding)	4678	ENSG00000132780
P00491	NA	PNP	purine nucleoside phosphorylase	4860	ENSG00000198805
P05783	NA	KRT18	keratin 18	3875	ENSG00000111057
Q9Y2X3	NA	NOP58	NOP58 ribonucleoprotein homolog (yeast)	51602	ENSG00000055044
Q06830	NA	PRDX1	peroxiredoxin 1	5052	ENSG00000117450
biological process	anatomical structure development	GO:0048856
C=4024;O=11;E=5.02;R=2.19;rawP=0.0033;adjP=0.0495
Q7Z2K6	NA	ERMP1	endoplasmic reticulum metallopeptidase 1	79956	ENSG00000099219
P49321	NA	NASP	nuclear autoantigenic sperm protein (histone-binding)	4678	ENSG00000132780
P00491	NA	PNP	purine nucleoside phosphorylase	4860	ENSG00000198805
P26447	NA	S100A4	S100 calcium binding protein A4	6275	ENSG00000196154
Q9UL46	NA	PSME2	proteasome (prosome, macropain) activator subunit 2 (PA28 beta)	5721	ENSG00000100911
P08727	NA	KRT19	keratin 19	3880	ENSG00000171345
P21980	NA	TGM2	transglutaminase 2 (C polypeptide, protein-glutamine-gamma-glutamyltransferase)	7052	ENSG00000198959
P05783	NA	KRT18	keratin 18	3875	ENSG00000111057
Q13263	NA	TRIM28	tripartite motif containing 28	10155	ENSG00000130726
Q06830	NA	PRDX1	peroxiredoxin 1	5052	ENSG00000117450
P43490	NA	NAMPT	nicotinamide phosphoribosyltransferase	10135	ENSG00000105835
biological process	viral reproduction	GO:0016032
C=688;O=5;E=0.86;R=5.82;rawP=0.0012;adjP=0.0495
P08727	NA	KRT19	keratin 19	3880	ENSG00000171345
O14980	NA	XPO1	exportin 1 (CRM1 homolog, yeast)	7514	ENSG00000082898
P05783	NA	KRT18	keratin 18	3875	ENSG00000111057
P05787	NA	KRT8	keratin 8	3856	ENSG00000170421
Q9UL46	NA	PSME2	proteasome (prosome, macropain) activator subunit 2 (PA28 beta)	5721	ENSG00000100911
biological process	virus-host interaction	GO:0019048
C=369;O=4;E=0.46;R=8.69;rawP=0.0010;adjP=0.0495
P08727	NA	KRT19	keratin 19	3880	ENSG00000171345
O14980	NA	XPO1	exportin 1 (CRM1 homolog, yeast)	7514	ENSG00000082898
P05783	NA	KRT18	keratin 18	3875	ENSG00000111057
P05787	NA	KRT8	keratin 8	3856	ENSG00000170421
biological process	regulation of I-kappaB kinase/NF-kappaB cascade	GO:0043122
C=196;O=3;E=0.24;R=12.26;rawP=0.0017;adjP=0.0495
P21980	NA	TGM2	transglutaminase 2 (C polypeptide, protein-glutamine-gamma-glutamyltransferase)	7052	ENSG00000198959
P26447	NA	S100A4	S100 calcium binding protein A4	6275	ENSG00000196154
Q06830	NA	PRDX1	peroxiredoxin 1	5052	ENSG00000117450
biological process	interaction with host	GO:0051701
C=411;O=4;E=0.51;R=7.80;rawP=0.0014;adjP=0.0495
P08727	NA	KRT19	keratin 19	3880	ENSG00000171345
O14980	NA	XPO1	exportin 1 (CRM1 homolog, yeast)	7514	ENSG00000082898
P05783	NA	KRT18	keratin 18	3875	ENSG00000111057
P05787	NA	KRT8	keratin 8	3856	ENSG00000170421
biological process	interspecies interaction between organisms	GO:0044419
C=447;O=4;E=0.56;R=7.17;rawP=0.0020;adjP=0.0495
P08727	NA	KRT19	keratin 19	3880	ENSG00000171345
O14980	NA	XPO1	exportin 1 (CRM1 homolog, yeast)	7514	ENSG00000082898
P05783	NA	KRT18	keratin 18	3875	ENSG00000111057
P05787	NA	KRT8	keratin 8	3856	ENSG00000170421
biological process	symbiosis, encompassing mutualism through parasitism	GO:0044403
C=447;O=4;E=0.56;R=7.17;rawP=0.0020;adjP=0.0495
P08727	NA	KRT19	keratin 19	3880	ENSG00000171345
O14980	NA	XPO1	exportin 1 (CRM1 homolog, yeast)	7514	ENSG00000082898
P05783	NA	KRT18	keratin 18	3875	ENSG00000111057
P05787	NA	KRT8	keratin 8	3856	ENSG00000170421
biological process	protein localization to nucleus	GO:0034504
C=239;O=3;E=0.30;R=10.06;rawP=0.0031;adjP=0.0495
O14980	NA	XPO1	exportin 1 (CRM1 homolog, yeast)	7514	ENSG00000082898
Q9Y2X3	NA	NOP58	NOP58 ribonucleoprotein homolog (yeast)	51602	ENSG00000055044
Q06830	NA	PRDX1	peroxiredoxin 1	5052	ENSG00000117450
biological process	I-kappaB kinase/NF-kappaB cascade	GO:0007249
C=220;O=3;E=0.27;R=10.93;rawP=0.0024;adjP=0.0495
P21980	NA	TGM2	transglutaminase 2 (C polypeptide, protein-glutamine-gamma-glutamyltransferase)	7052	ENSG00000198959
P26447	NA	S100A4	S100 calcium binding protein A4	6275	ENSG00000196154
Q06830	NA	PRDX1	peroxiredoxin 1	5052	ENSG00000117450
biological process	viral reproductive process	GO:0022415
C=540;O=4;E=0.67;R=5.93;rawP=0.0039;adjP=0.0520
P08727	NA	KRT19	keratin 19	3880	ENSG00000171345
O14980	NA	XPO1	exportin 1 (CRM1 homolog, yeast)	7514	ENSG00000082898
P05783	NA	KRT18	keratin 18	3875	ENSG00000111057
P05787	NA	KRT8	keratin 8	3856	ENSG00000170421
biological process	in utero embryonic development	GO:0001701
C=306;O=3;E=0.38;R=7.86;rawP=0.0061;adjP=0.0751
P08727	NA	KRT19	keratin 19	3880	ENSG00000171345
P49321	NA	NASP	nuclear autoantigenic sperm protein (histone-binding)	4678	ENSG00000132780
Q13263	NA	TRIM28	tripartite motif containing 28	10155	ENSG00000130726
biological process	developmental process	GO:0032502
C=4561;O=11;E=5.69;R=1.93;rawP=0.0094;adjP=0.0792
Q7Z2K6	NA	ERMP1	endoplasmic reticulum metallopeptidase 1	79956	ENSG00000099219
P49321	NA	NASP	nuclear autoantigenic sperm protein (histone-binding)	4678	ENSG00000132780
P00491	NA	PNP	purine nucleoside phosphorylase	4860	ENSG00000198805
P26447	NA	S100A4	S100 calcium binding protein A4	6275	ENSG00000196154
Q9UL46	NA	PSME2	proteasome (prosome, macropain) activator subunit 2 (PA28 beta)	5721	ENSG00000100911
P08727	NA	KRT19	keratin 19	3880	ENSG00000171345
P21980	NA	TGM2	transglutaminase 2 (C polypeptide, protein-glutamine-gamma-glutamyltransferase)	7052	ENSG00000198959
P05783	NA	KRT18	keratin 18	3875	ENSG00000111057
Q13263	NA	TRIM28	tripartite motif containing 28	10155	ENSG00000130726
Q06830	NA	PRDX1	peroxiredoxin 1	5052	ENSG00000117450
P43490	NA	NAMPT	nicotinamide phosphoribosyltransferase	10135	ENSG00000105835
biological process	intracellular protein transport	GO:0006886
C=691;O=4;E=0.86;R=4.64;rawP=0.0093;adjP=0.0792
O14980	NA	XPO1	exportin 1 (CRM1 homolog, yeast)	7514	ENSG00000082898
P05783	NA	KRT18	keratin 18	3875	ENSG00000111057
Q9Y2X3	NA	NOP58	NOP58 ribonucleoprotein homolog (yeast)	51602	ENSG00000055044
Q06830	NA	PRDX1	peroxiredoxin 1	5052	ENSG00000117450
biological process	organ development	GO:0048513
C=2550;O=8;E=3.18;R=2.51;rawP=0.0077;adjP=0.0792
Q7Z2K6	NA	ERMP1	endoplasmic reticulum metallopeptidase 1	79956	ENSG00000099219
P00491	NA	PNP	purine nucleoside phosphorylase	4860	ENSG00000198805
P26447	NA	S100A4	S100 calcium binding protein A4	6275	ENSG00000196154
Q9UL46	NA	PSME2	proteasome (prosome, macropain) activator subunit 2 (PA28 beta)	5721	ENSG00000100911
P21980	NA	TGM2	transglutaminase 2 (C polypeptide, protein-glutamine-gamma-glutamyltransferase)	7052	ENSG00000198959
P08727	NA	KRT19	keratin 19	3880	ENSG00000171345
Q13263	NA	TRIM28	tripartite motif containing 28	10155	ENSG00000130726
P43490	NA	NAMPT	nicotinamide phosphoribosyltransferase	10135	ENSG00000105835
biological process	nucleocytoplasmic transport	GO:0006913
C=337;O=3;E=0.42;R=7.13;rawP=0.0080;adjP=0.0792
O14980	NA	XPO1	exportin 1 (CRM1 homolog, yeast)	7514	ENSG00000082898
Q9Y2X3	NA	NOP58	NOP58 ribonucleoprotein homolog (yeast)	51602	ENSG00000055044
Q06830	NA	PRDX1	peroxiredoxin 1	5052	ENSG00000117450
biological process	nuclear transport	GO:0051169
C=340;O=3;E=0.42;R=7.07;rawP=0.0081;adjP=0.0792
O14980	NA	XPO1	exportin 1 (CRM1 homolog, yeast)	7514	ENSG00000082898
Q9Y2X3	NA	NOP58	NOP58 ribonucleoprotein homolog (yeast)	51602	ENSG00000055044
Q06830	NA	PRDX1	peroxiredoxin 1	5052	ENSG00000117450
biological process	protein localization	GO:0008104
C=1559;O=6;E=1.95;R=3.08;rawP=0.0093;adjP=0.0792
O14980	NA	XPO1	exportin 1 (CRM1 homolog, yeast)	7514	ENSG00000082898
P49321	NA	NASP	nuclear autoantigenic sperm protein (histone-binding)	4678	ENSG00000132780
P00491	NA	PNP	purine nucleoside phosphorylase	4860	ENSG00000198805
P05783	NA	KRT18	keratin 18	3875	ENSG00000111057
Q9Y2X3	NA	NOP58	NOP58 ribonucleoprotein homolog (yeast)	51602	ENSG00000055044
Q06830	NA	PRDX1	peroxiredoxin 1	5052	ENSG00000117450
biological process	multi-organism reproductive process	GO:0044703
C=718;O=4;E=0.90;R=4.46;rawP=0.0107;adjP=0.0856
P08727	NA	KRT19	keratin 19	3880	ENSG00000171345
O14980	NA	XPO1	exportin 1 (CRM1 homolog, yeast)	7514	ENSG00000082898
P05783	NA	KRT18	keratin 18	3875	ENSG00000111057
P05787	NA	KRT8	keratin 8	3856	ENSG00000170421
molecular function	transferase activity, transferring glycosyl groups	GO:0016757
C=263;O=3;E=0.32;R=9.49;rawP=0.0036;adjP=0.0576
Q04446	NA	GBE1	glucan (1,4-alpha-), branching enzyme 1	2632	ENSG00000114480
P00491	NA	PNP	purine nucleoside phosphorylase	4860	ENSG00000198805
P43490	NA	NAMPT	nicotinamide phosphoribosyltransferase	10135	ENSG00000105835
molecular function	binding	GO:0005488
C=11779;O=18;E=14.16;R=1.27;rawP=0.0132;adjP=0.0704
Q04446	NA	GBE1	glucan (1,4-alpha-), branching enzyme 1	2632	ENSG00000114480
Q7Z2K6	NA	ERMP1	endoplasmic reticulum metallopeptidase 1	79956	ENSG00000099219
P49321	NA	NASP	nuclear autoantigenic sperm protein (histone-binding)	4678	ENSG00000132780
P00491	NA	PNP	purine nucleoside phosphorylase	4860	ENSG00000198805
P05787	NA	KRT8	keratin 8	3856	ENSG00000170421
P26447	NA	S100A4	S100 calcium binding protein A4	6275	ENSG00000196154
Q9Y2X3	NA	NOP58	NOP58 ribonucleoprotein homolog (yeast)	51602	ENSG00000055044
Q13263	NA	TRIM28	tripartite motif containing 28	10155	ENSG00000130726
Q06830	NA	PRDX1	peroxiredoxin 1	5052	ENSG00000117450
P43490	NA	NAMPT	nicotinamide phosphoribosyltransferase	10135	ENSG00000105835
O14980	NA	XPO1	exportin 1 (CRM1 homolog, yeast)	7514	ENSG00000082898
O00264	NA	PGRMC1	progesterone receptor membrane component 1	10857	ENSG00000101856
P49419	NA	ALDH7A1	aldehyde dehydrogenase 7 family, member A1	501	ENSG00000164904
P21980	NA	TGM2	transglutaminase 2 (C polypeptide, protein-glutamine-gamma-glutamyltransferase)	7052	ENSG00000198959
P08727	NA	KRT19	keratin 19	3880	ENSG00000171345
P05783	NA	KRT18	keratin 18	3875	ENSG00000111057
P00352	NA	ALDH1A1	aldehyde dehydrogenase 1 family, member A1	216	ENSG00000165092
Q8NC51	NA	SERBP1	SERPINE1 mRNA binding protein 1	26135	ENSG00000142864
molecular function	protein binding	GO:0005515
C=7301;O=14;E=8.77;R=1.60;rawP=0.0117;adjP=0.0704
O14980	NA	XPO1	exportin 1 (CRM1 homolog, yeast)	7514	ENSG00000082898
P49321	NA	NASP	nuclear autoantigenic sperm protein (histone-binding)	4678	ENSG00000132780
P05787	NA	KRT8	keratin 8	3856	ENSG00000170421
P26447	NA	S100A4	S100 calcium binding protein A4	6275	ENSG00000196154
O00264	NA	PGRMC1	progesterone receptor membrane component 1	10857	ENSG00000101856
P49419	NA	ALDH7A1	aldehyde dehydrogenase 7 family, member A1	501	ENSG00000164904
P08727	NA	KRT19	keratin 19	3880	ENSG00000171345
P21980	NA	TGM2	transglutaminase 2 (C polypeptide, protein-glutamine-gamma-glutamyltransferase)	7052	ENSG00000198959
P05783	NA	KRT18	keratin 18	3875	ENSG00000111057
Q9Y2X3	NA	NOP58	NOP58 ribonucleoprotein homolog (yeast)	51602	ENSG00000055044
Q13263	NA	TRIM28	tripartite motif containing 28	10155	ENSG00000130726
Q8NC51	NA	SERBP1	SERPINE1 mRNA binding protein 1	26135	ENSG00000142864
Q06830	NA	PRDX1	peroxiredoxin 1	5052	ENSG00000117450
P43490	NA	NAMPT	nicotinamide phosphoribosyltransferase	10135	ENSG00000105835
cellular component	cytoplasm	GO:0005737
C=9051;O=18;E=10.31;R=1.75;rawP=0.0002;adjP=0.0076
Q04446	NA	GBE1	glucan (1,4-alpha-), branching enzyme 1	2632	ENSG00000114480
Q7Z2K6	NA	ERMP1	endoplasmic reticulum metallopeptidase 1	79956	ENSG00000099219
P49321	NA	NASP	nuclear autoantigenic sperm protein (histone-binding)	4678	ENSG00000132780
P00491	NA	PNP	purine nucleoside phosphorylase	4860	ENSG00000198805
P05787	NA	KRT8	keratin 8	3856	ENSG00000170421
P26447	NA	S100A4	S100 calcium binding protein A4	6275	ENSG00000196154
Q9UL46	NA	PSME2	proteasome (prosome, macropain) activator subunit 2 (PA28 beta)	5721	ENSG00000100911
Q9Y2X3	NA	NOP58	NOP58 ribonucleoprotein homolog (yeast)	51602	ENSG00000055044
Q06830	NA	PRDX1	peroxiredoxin 1	5052	ENSG00000117450
P43490	NA	NAMPT	nicotinamide phosphoribosyltransferase	10135	ENSG00000105835
O14980	NA	XPO1	exportin 1 (CRM1 homolog, yeast)	7514	ENSG00000082898
O00264	NA	PGRMC1	progesterone receptor membrane component 1	10857	ENSG00000101856
P49419	NA	ALDH7A1	aldehyde dehydrogenase 7 family, member A1	501	ENSG00000164904
P21980	NA	TGM2	transglutaminase 2 (C polypeptide, protein-glutamine-gamma-glutamyltransferase)	7052	ENSG00000198959
P08727	NA	KRT19	keratin 19	3880	ENSG00000171345
P05783	NA	KRT18	keratin 18	3875	ENSG00000111057
P00352	NA	ALDH1A1	aldehyde dehydrogenase 1 family, member A1	216	ENSG00000165092
Q8NC51	NA	SERBP1	SERPINE1 mRNA binding protein 1	26135	ENSG00000142864
cellular component	cytoplasmic part	GO:0044444
C=6728;O=15;E=7.66;R=1.96;rawP=0.0007;adjP=0.0133
Q04446	NA	GBE1	glucan (1,4-alpha-), branching enzyme 1	2632	ENSG00000114480
O14980	NA	XPO1	exportin 1 (CRM1 homolog, yeast)	7514	ENSG00000082898
Q7Z2K6	NA	ERMP1	endoplasmic reticulum metallopeptidase 1	79956	ENSG00000099219
P00491	NA	PNP	purine nucleoside phosphorylase	4860	ENSG00000198805
P26447	NA	S100A4	S100 calcium binding protein A4	6275	ENSG00000196154
Q9UL46	NA	PSME2	proteasome (prosome, macropain) activator subunit 2 (PA28 beta)	5721	ENSG00000100911
O00264	NA	PGRMC1	progesterone receptor membrane component 1	10857	ENSG00000101856
P49419	NA	ALDH7A1	aldehyde dehydrogenase 7 family, member A1	501	ENSG00000164904
P08727	NA	KRT19	keratin 19	3880	ENSG00000171345
P21980	NA	TGM2	transglutaminase 2 (C polypeptide, protein-glutamine-gamma-glutamyltransferase)	7052	ENSG00000198959
P00352	NA	ALDH1A1	aldehyde dehydrogenase 1 family, member A1	216	ENSG00000165092
P05783	NA	KRT18	keratin 18	3875	ENSG00000111057
Q8NC51	NA	SERBP1	SERPINE1 mRNA binding protein 1	26135	ENSG00000142864
Q06830	NA	PRDX1	peroxiredoxin 1	5052	ENSG00000117450
P43490	NA	NAMPT	nicotinamide phosphoribosyltransferase	10135	ENSG00000105835
cellular component	intermediate filament	GO:0005882
C=189;O=3;E=0.22;R=13.94;rawP=0.0012;adjP=0.0152
P08727	NA	KRT19	keratin 19	3880	ENSG00000171345
P05783	NA	KRT18	keratin 18	3875	ENSG00000111057
P05787	NA	KRT8	keratin 8	3856	ENSG00000170421
cellular component	intermediate filament cytoskeleton	GO:0045111
C=229;O=3;E=0.26;R=11.50;rawP=0.0021;adjP=0.0167
P08727	NA	KRT19	keratin 19	3880	ENSG00000171345
P05783	NA	KRT18	keratin 18	3875	ENSG00000111057
P05787	NA	KRT8	keratin 8	3856	ENSG00000170421
cellular component	intracellular part	GO:0044424
C=12096;O=19;E=13.78;R=1.38;rawP=0.0022;adjP=0.0167
Q04446	NA	GBE1	glucan (1,4-alpha-), branching enzyme 1	2632	ENSG00000114480
Q7Z2K6	NA	ERMP1	endoplasmic reticulum metallopeptidase 1	79956	ENSG00000099219
P49321	NA	NASP	nuclear autoantigenic sperm protein (histone-binding)	4678	ENSG00000132780
P00491	NA	PNP	purine nucleoside phosphorylase	4860	ENSG00000198805
P05787	NA	KRT8	keratin 8	3856	ENSG00000170421
P26447	NA	S100A4	S100 calcium binding protein A4	6275	ENSG00000196154
Q9UL46	NA	PSME2	proteasome (prosome, macropain) activator subunit 2 (PA28 beta)	5721	ENSG00000100911
Q13263	NA	TRIM28	tripartite motif containing 28	10155	ENSG00000130726
Q9Y2X3	NA	NOP58	NOP58 ribonucleoprotein homolog (yeast)	51602	ENSG00000055044
Q06830	NA	PRDX1	peroxiredoxin 1	5052	ENSG00000117450
P43490	NA	NAMPT	nicotinamide phosphoribosyltransferase	10135	ENSG00000105835
O14980	NA	XPO1	exportin 1 (CRM1 homolog, yeast)	7514	ENSG00000082898
O00264	NA	PGRMC1	progesterone receptor membrane component 1	10857	ENSG00000101856
P49419	NA	ALDH7A1	aldehyde dehydrogenase 7 family, member A1	501	ENSG00000164904
P21980	NA	TGM2	transglutaminase 2 (C polypeptide, protein-glutamine-gamma-glutamyltransferase)	7052	ENSG00000198959
P08727	NA	KRT19	keratin 19	3880	ENSG00000171345
P00352	NA	ALDH1A1	aldehyde dehydrogenase 1 family, member A1	216	ENSG00000165092
P05783	NA	KRT18	keratin 18	3875	ENSG00000111057
Q8NC51	NA	SERBP1	SERPINE1 mRNA binding protein 1	26135	ENSG00000142864
cellular component	intracellular	GO:0005622
C=12412;O=19;E=14.14;R=1.34;rawP=0.0036;adjP=0.0228
Q04446	NA	GBE1	glucan (1,4-alpha-), branching enzyme 1	2632	ENSG00000114480
Q7Z2K6	NA	ERMP1	endoplasmic reticulum metallopeptidase 1	79956	ENSG00000099219
P49321	NA	NASP	nuclear autoantigenic sperm protein (histone-binding)	4678	ENSG00000132780
P00491	NA	PNP	purine nucleoside phosphorylase	4860	ENSG00000198805
P05787	NA	KRT8	keratin 8	3856	ENSG00000170421
P26447	NA	S100A4	S100 calcium binding protein A4	6275	ENSG00000196154
Q9UL46	NA	PSME2	proteasome (prosome, macropain) activator subunit 2 (PA28 beta)	5721	ENSG00000100911
Q13263	NA	TRIM28	tripartite motif containing 28	10155	ENSG00000130726
Q9Y2X3	NA	NOP58	NOP58 ribonucleoprotein homolog (yeast)	51602	ENSG00000055044
Q06830	NA	PRDX1	peroxiredoxin 1	5052	ENSG00000117450
P43490	NA	NAMPT	nicotinamide phosphoribosyltransferase	10135	ENSG00000105835
O14980	NA	XPO1	exportin 1 (CRM1 homolog, yeast)	7514	ENSG00000082898
O00264	NA	PGRMC1	progesterone receptor membrane component 1	10857	ENSG00000101856
P49419	NA	ALDH7A1	aldehyde dehydrogenase 7 family, member A1	501	ENSG00000164904
P21980	NA	TGM2	transglutaminase 2 (C polypeptide, protein-glutamine-gamma-glutamyltransferase)	7052	ENSG00000198959
P08727	NA	KRT19	keratin 19	3880	ENSG00000171345
P00352	NA	ALDH1A1	aldehyde dehydrogenase 1 family, member A1	216	ENSG00000165092
P05783	NA	KRT18	keratin 18	3875	ENSG00000111057
Q8NC51	NA	SERBP1	SERPINE1 mRNA binding protein 1	26135	ENSG00000142864
cellular component	cytosol	GO:0005829
C=2367;O=7;E=2.70;R=2.60;rawP=0.0121;adjP=0.0580
Q04446	NA	GBE1	glucan (1,4-alpha-), branching enzyme 1	2632	ENSG00000114480
P49419	NA	ALDH7A1	aldehyde dehydrogenase 7 family, member A1	501	ENSG00000164904
O14980	NA	XPO1	exportin 1 (CRM1 homolog, yeast)	7514	ENSG00000082898
P00491	NA	PNP	purine nucleoside phosphorylase	4860	ENSG00000198805
P00352	NA	ALDH1A1	aldehyde dehydrogenase 1 family, member A1	216	ENSG00000165092
Q9UL46	NA	PSME2	proteasome (prosome, macropain) activator subunit 2 (PA28 beta)	5721	ENSG00000100911
P43490	NA	NAMPT	nicotinamide phosphoribosyltransferase	10135	ENSG00000105835
cellular component	nucleus	GO:0005634
C=5883;O=12;E=6.70;R=1.79;rawP=0.0122;adjP=0.0580
O14980	NA	XPO1	exportin 1 (CRM1 homolog, yeast)	7514	ENSG00000082898
P49321	NA	NASP	nuclear autoantigenic sperm protein (histone-binding)	4678	ENSG00000132780
P05787	NA	KRT8	keratin 8	3856	ENSG00000170421
P26447	NA	S100A4	S100 calcium binding protein A4	6275	ENSG00000196154
Q9UL46	NA	PSME2	proteasome (prosome, macropain) activator subunit 2 (PA28 beta)	5721	ENSG00000100911
O00264	NA	PGRMC1	progesterone receptor membrane component 1	10857	ENSG00000101856
P49419	NA	ALDH7A1	aldehyde dehydrogenase 7 family, member A1	501	ENSG00000164904
P05783	NA	KRT18	keratin 18	3875	ENSG00000111057
Q9Y2X3	NA	NOP58	NOP58 ribonucleoprotein homolog (yeast)	51602	ENSG00000055044
Q13263	NA	TRIM28	tripartite motif containing 28	10155	ENSG00000130726
Q8NC51	NA	SERBP1	SERPINE1 mRNA binding protein 1	26135	ENSG00000142864
Q06830	NA	PRDX1	peroxiredoxin 1	5052	ENSG00000117450
cellular component	perinuclear region of cytoplasm	GO:0048471
C=467;O=3;E=0.53;R=5.64;rawP=0.0151;adjP=0.0638
P05783	NA	KRT18	keratin 18	3875	ENSG00000111057
P26447	NA	S100A4	S100 calcium binding protein A4	6275	ENSG00000196154
Q8NC51	NA	SERBP1	SERPINE1 mRNA binding protein 1	26135	ENSG00000142864
cellular component	nuclear lumen	GO:0031981
C=2728;O=7;E=3.11;R=2.25;rawP=0.0254;adjP=0.0689
O14980	NA	XPO1	exportin 1 (CRM1 homolog, yeast)	7514	ENSG00000082898
P05783	NA	KRT18	keratin 18	3875	ENSG00000111057
P05787	NA	KRT8	keratin 8	3856	ENSG00000170421
Q13263	NA	TRIM28	tripartite motif containing 28	10155	ENSG00000130726
Q9Y2X3	NA	NOP58	NOP58 ribonucleoprotein homolog (yeast)	51602	ENSG00000055044
Q9UL46	NA	PSME2	proteasome (prosome, macropain) activator subunit 2 (PA28 beta)	5721	ENSG00000100911
O00264	NA	PGRMC1	progesterone receptor membrane component 1	10857	ENSG00000101856
cellular component	intracellular organelle lumen	GO:0070013
C=3285;O=8;E=3.74;R=2.14;rawP=0.0212;adjP=0.0689
O14980	NA	XPO1	exportin 1 (CRM1 homolog, yeast)	7514	ENSG00000082898
P05787	NA	KRT8	keratin 8	3856	ENSG00000170421
Q9UL46	NA	PSME2	proteasome (prosome, macropain) activator subunit 2 (PA28 beta)	5721	ENSG00000100911
O00264	NA	PGRMC1	progesterone receptor membrane component 1	10857	ENSG00000101856
P49419	NA	ALDH7A1	aldehyde dehydrogenase 7 family, member A1	501	ENSG00000164904
P05783	NA	KRT18	keratin 18	3875	ENSG00000111057
Q9Y2X3	NA	NOP58	NOP58 ribonucleoprotein homolog (yeast)	51602	ENSG00000055044
Q13263	NA	TRIM28	tripartite motif containing 28	10155	ENSG00000130726
cellular component	nucleoplasm	GO:0005654
C=1476;O=5;E=1.68;R=2.97;rawP=0.0219;adjP=0.0689
O14980	NA	XPO1	exportin 1 (CRM1 homolog, yeast)	7514	ENSG00000082898
P05787	NA	KRT8	keratin 8	3856	ENSG00000170421
Q13263	NA	TRIM28	tripartite motif containing 28	10155	ENSG00000130726
Q9Y2X3	NA	NOP58	NOP58 ribonucleoprotein homolog (yeast)	51602	ENSG00000055044
Q9UL46	NA	PSME2	proteasome (prosome, macropain) activator subunit 2 (PA28 beta)	5721	ENSG00000100911
cellular component	organelle lumen	GO:0043233
C=3331;O=8;E=3.79;R=2.11;rawP=0.0230;adjP=0.0689
O14980	NA	XPO1	exportin 1 (CRM1 homolog, yeast)	7514	ENSG00000082898
P05787	NA	KRT8	keratin 8	3856	ENSG00000170421
Q9UL46	NA	PSME2	proteasome (prosome, macropain) activator subunit 2 (PA28 beta)	5721	ENSG00000100911
O00264	NA	PGRMC1	progesterone receptor membrane component 1	10857	ENSG00000101856
P49419	NA	ALDH7A1	aldehyde dehydrogenase 7 family, member A1	501	ENSG00000164904
P05783	NA	KRT18	keratin 18	3875	ENSG00000111057
Q9Y2X3	NA	NOP58	NOP58 ribonucleoprotein homolog (yeast)	51602	ENSG00000055044
Q13263	NA	TRIM28	tripartite motif containing 28	10155	ENSG00000130726
cellular component	membrane-enclosed lumen	GO:0031974
C=3375;O=8;E=3.84;R=2.08;rawP=0.0248;adjP=0.0689
O14980	NA	XPO1	exportin 1 (CRM1 homolog, yeast)	7514	ENSG00000082898
P05787	NA	KRT8	keratin 8	3856	ENSG00000170421
Q9UL46	NA	PSME2	proteasome (prosome, macropain) activator subunit 2 (PA28 beta)	5721	ENSG00000100911
O00264	NA	PGRMC1	progesterone receptor membrane component 1	10857	ENSG00000101856
P49419	NA	ALDH7A1	aldehyde dehydrogenase 7 family, member A1	501	ENSG00000164904
P05783	NA	KRT18	keratin 18	3875	ENSG00000111057
Q9Y2X3	NA	NOP58	NOP58 ribonucleoprotein homolog (yeast)	51602	ENSG00000055044
Q13263	NA	TRIM28	tripartite motif containing 28	10155	ENSG00000130726
cellular component	organelle	GO:0043226
C=10536;O=16;E=12.00;R=1.33;rawP=0.0423;adjP=0.0924
Q7Z2K6	NA	ERMP1	endoplasmic reticulum metallopeptidase 1	79956	ENSG00000099219
P49321	NA	NASP	nuclear autoantigenic sperm protein (histone-binding)	4678	ENSG00000132780
P00491	NA	PNP	purine nucleoside phosphorylase	4860	ENSG00000198805
P05787	NA	KRT8	keratin 8	3856	ENSG00000170421
P26447	NA	S100A4	S100 calcium binding protein A4	6275	ENSG00000196154
Q9UL46	NA	PSME2	proteasome (prosome, macropain) activator subunit 2 (PA28 beta)	5721	ENSG00000100911
Q9Y2X3	NA	NOP58	NOP58 ribonucleoprotein homolog (yeast)	51602	ENSG00000055044
Q13263	NA	TRIM28	tripartite motif containing 28	10155	ENSG00000130726
Q06830	NA	PRDX1	peroxiredoxin 1	5052	ENSG00000117450
O14980	NA	XPO1	exportin 1 (CRM1 homolog, yeast)	7514	ENSG00000082898
O00264	NA	PGRMC1	progesterone receptor membrane component 1	10857	ENSG00000101856
P49419	NA	ALDH7A1	aldehyde dehydrogenase 7 family, member A1	501	ENSG00000164904
P21980	NA	TGM2	transglutaminase 2 (C polypeptide, protein-glutamine-gamma-glutamyltransferase)	7052	ENSG00000198959
P08727	NA	KRT19	keratin 19	3880	ENSG00000171345
P05783	NA	KRT18	keratin 18	3875	ENSG00000111057
Q8NC51	NA	SERBP1	SERPINE1 mRNA binding protein 1	26135	ENSG00000142864
cellular component	nuclear part	GO:0044428
C=3057;O=7;E=3.48;R=2.01;rawP=0.0447;adjP=0.0924
O14980	NA	XPO1	exportin 1 (CRM1 homolog, yeast)	7514	ENSG00000082898
P05783	NA	KRT18	keratin 18	3875	ENSG00000111057
P05787	NA	KRT8	keratin 8	3856	ENSG00000170421
Q13263	NA	TRIM28	tripartite motif containing 28	10155	ENSG00000130726
Q9Y2X3	NA	NOP58	NOP58 ribonucleoprotein homolog (yeast)	51602	ENSG00000055044
Q9UL46	NA	PSME2	proteasome (prosome, macropain) activator subunit 2 (PA28 beta)	5721	ENSG00000100911
O00264	NA	PGRMC1	progesterone receptor membrane component 1	10857	ENSG00000101856
cellular component	intracellular organelle	GO:0043229
C=10521;O=16;E=11.98;R=1.34;rawP=0.0416;adjP=0.0924
Q7Z2K6	NA	ERMP1	endoplasmic reticulum metallopeptidase 1	79956	ENSG00000099219
P49321	NA	NASP	nuclear autoantigenic sperm protein (histone-binding)	4678	ENSG00000132780
P00491	NA	PNP	purine nucleoside phosphorylase	4860	ENSG00000198805
P05787	NA	KRT8	keratin 8	3856	ENSG00000170421
P26447	NA	S100A4	S100 calcium binding protein A4	6275	ENSG00000196154
Q9UL46	NA	PSME2	proteasome (prosome, macropain) activator subunit 2 (PA28 beta)	5721	ENSG00000100911
Q9Y2X3	NA	NOP58	NOP58 ribonucleoprotein homolog (yeast)	51602	ENSG00000055044
Q13263	NA	TRIM28	tripartite motif containing 28	10155	ENSG00000130726
Q06830	NA	PRDX1	peroxiredoxin 1	5052	ENSG00000117450
O14980	NA	XPO1	exportin 1 (CRM1 homolog, yeast)	7514	ENSG00000082898
O00264	NA	PGRMC1	progesterone receptor membrane component 1	10857	ENSG00000101856
P49419	NA	ALDH7A1	aldehyde dehydrogenase 7 family, member A1	501	ENSG00000164904
P21980	NA	TGM2	transglutaminase 2 (C polypeptide, protein-glutamine-gamma-glutamyltransferase)	7052	ENSG00000198959
P08727	NA	KRT19	keratin 19	3880	ENSG00000171345
P05783	NA	KRT18	keratin 18	3875	ENSG00000111057
Q8NC51	NA	SERBP1	SERPINE1 mRNA binding protein 1	26135	ENSG00000142864
cellular component	intracellular non-membrane-bounded organelle	GO:0043232
C=3778;O=8;E=4.30;R=1.86;rawP=0.0462;adjP=0.0924
O14980	NA	XPO1	exportin 1 (CRM1 homolog, yeast)	7514	ENSG00000082898
P00491	NA	PNP	purine nucleoside phosphorylase	4860	ENSG00000198805
P05787	NA	KRT8	keratin 8	3856	ENSG00000170421
O00264	NA	PGRMC1	progesterone receptor membrane component 1	10857	ENSG00000101856
P08727	NA	KRT19	keratin 19	3880	ENSG00000171345
P05783	NA	KRT18	keratin 18	3875	ENSG00000111057
Q9Y2X3	NA	NOP58	NOP58 ribonucleoprotein homolog (yeast)	51602	ENSG00000055044
Q13263	NA	TRIM28	tripartite motif containing 28	10155	ENSG00000130726
cellular component	non-membrane-bounded organelle	GO:0043228
C=3778;O=8;E=4.30;R=1.86;rawP=0.0462;adjP=0.0924
O14980	NA	XPO1	exportin 1 (CRM1 homolog, yeast)	7514	ENSG00000082898
P00491	NA	PNP	purine nucleoside phosphorylase	4860	ENSG00000198805
P05787	NA	KRT8	keratin 8	3856	ENSG00000170421
O00264	NA	PGRMC1	progesterone receptor membrane component 1	10857	ENSG00000101856
P08727	NA	KRT19	keratin 19	3880	ENSG00000171345
P05783	NA	KRT18	keratin 18	3875	ENSG00000111057
Q9Y2X3	NA	NOP58	NOP58 ribonucleoprotein homolog (yeast)	51602	ENSG00000055044
Q13263	NA	TRIM28	tripartite motif containing 28	10155	ENSG00000130726
