## Supplementary material for "PGRMC1 phosphorylation and cell plasticity 1: glycolysis, mitochondria, tumor growth": File S8: 2a_MP-v-DM_10pc_blue_PC.xlsx

### Sheet: Sheet1
User data and parameters: User data: 2a_MP-v-DM_blue.txt, Organism: hsapiens, Id Type: uniprot_swissprot_accession, Ref Set: entrezgene_protein-coding, Significance Level: .1, Statistics Test: Hypergeometric, MTC: BH, Minimum: 3
The results for each enriched gene sets are listed in this table. For each pathway, the first row lists its gene set
name, and corresponding Gene Set ID. The second row lists
number of reference genes in the category (C), number of genes in the gene set and also in the category (O), expected number in the
category (E), Ratio of enrichment (R), p value from hypergeometric test (rawP), and p value adjusted by the multiple test adjustment (adjP).
Finally, genes in the pathway are listed. For each gene, the table lists the user uploaded ID and value (optional), Entrez ID,
Ensembl Gene Stable ID, Gene symbol, and description.
Pathway Commons pathway	Metabolism	DB_ID:634
C=824;O=6;E=0.77;R=7.77;rawP=7.60e-05;adjP=0.0042
P49419	NA	ALDH7A1	aldehyde dehydrogenase 7 family, member A1	501	ENSG00000164904
O14980	NA	XPO1	exportin 1 (CRM1 homolog, yeast)	7514	ENSG00000082898
P00491	NA	PNP	purine nucleoside phosphorylase	4860	ENSG00000198805
P00352	NA	ALDH1A1	aldehyde dehydrogenase 1 family, member A1	216	ENSG00000165092
Q9UL46	NA	PSME2	proteasome (prosome, macropain) activator subunit 2 (PA28 beta)	5721	ENSG00000100911
P43490	NA	NAMPT	nicotinamide phosphoribosyltransferase	10135	ENSG00000105835
Pathway Commons pathway	TNF receptor signaling pathway	DB_ID:1600
C=299;O=4;E=0.28;R=14.28;rawP=0.0002;adjP=0.0055
P08727	NA	KRT19	keratin 19	3880	ENSG00000171345
O14980	NA	XPO1	exportin 1 (CRM1 homolog, yeast)	7514	ENSG00000082898
P05783	NA	KRT18	keratin 18	3875	ENSG00000111057
P05787	NA	KRT8	keratin 8	3856	ENSG00000170421
Pathway Commons pathway	AP-1 transcription factor network	DB_ID:1565
C=623;O=4;E=0.58;R=6.85;rawP=0.0024;adjP=0.0063
P08727	NA	KRT19	keratin 19	3880	ENSG00000171345
O14980	NA	XPO1	exportin 1 (CRM1 homolog, yeast)	7514	ENSG00000082898
P05787	NA	KRT8	keratin 8	3856	ENSG00000170421
Q06830	NA	PRDX1	peroxiredoxin 1	5052	ENSG00000117450
Pathway Commons pathway	Plasma membrane estrogen receptor signaling	DB_ID:1556
C=1301;O=5;E=1.22;R=4.10;rawP=0.0059;adjP=0.0063
P08727	NA	KRT19	keratin 19	3880	ENSG00000171345
O14980	NA	XPO1	exportin 1 (CRM1 homolog, yeast)	7514	ENSG00000082898
P05787	NA	KRT8	keratin 8	3856	ENSG00000170421
Q13263	NA	TRIM28	tripartite motif containing 28	10155	ENSG00000130726
Q06830	NA	PRDX1	peroxiredoxin 1	5052	ENSG00000117450
Pathway Commons pathway	Signaling events mediated by VEGFR1 and VEGFR2	DB_ID:1516
C=1296;O=5;E=1.21;R=4.12;rawP=0.0058;adjP=0.0063
P08727	NA	KRT19	keratin 19	3880	ENSG00000171345
O14980	NA	XPO1	exportin 1 (CRM1 homolog, yeast)	7514	ENSG00000082898
P05787	NA	KRT8	keratin 8	3856	ENSG00000170421
Q13263	NA	TRIM28	tripartite motif containing 28	10155	ENSG00000130726
Q06830	NA	PRDX1	peroxiredoxin 1	5052	ENSG00000117450
Pathway Commons pathway	Nectin adhesion pathway	DB_ID:1472
C=1295;O=5;E=1.21;R=4.12;rawP=0.0058;adjP=0.0063
P08727	NA	KRT19	keratin 19	3880	ENSG00000171345
O14980	NA	XPO1	exportin 1 (CRM1 homolog, yeast)	7514	ENSG00000082898
P05787	NA	KRT8	keratin 8	3856	ENSG00000170421
Q13263	NA	TRIM28	tripartite motif containing 28	10155	ENSG00000130726
Q06830	NA	PRDX1	peroxiredoxin 1	5052	ENSG00000117450
Pathway Commons pathway	Insulin Pathway	DB_ID:1466
C=1288;O=5;E=1.21;R=4.14;rawP=0.0056;adjP=0.0063
P08727	NA	KRT19	keratin 19	3880	ENSG00000171345
O14980	NA	XPO1	exportin 1 (CRM1 homolog, yeast)	7514	ENSG00000082898
P05787	NA	KRT8	keratin 8	3856	ENSG00000170421
Q13263	NA	TRIM28	tripartite motif containing 28	10155	ENSG00000130726
Q06830	NA	PRDX1	peroxiredoxin 1	5052	ENSG00000117450
Pathway Commons pathway	Arf6 signaling events	DB_ID:1554
C=1288;O=5;E=1.21;R=4.14;rawP=0.0056;adjP=0.0063
P08727	NA	KRT19	keratin 19	3880	ENSG00000171345
O14980	NA	XPO1	exportin 1 (CRM1 homolog, yeast)	7514	ENSG00000082898
P05787	NA	KRT8	keratin 8	3856	ENSG00000170421
Q13263	NA	TRIM28	tripartite motif containing 28	10155	ENSG00000130726
Q06830	NA	PRDX1	peroxiredoxin 1	5052	ENSG00000117450
Pathway Commons pathway	Regulation of nuclear SMAD2/3 signaling	DB_ID:1611
C=305;O=3;E=0.29;R=10.50;rawP=0.0027;adjP=0.0063
P08727	NA	KRT19	keratin 19	3880	ENSG00000171345
O14980	NA	XPO1	exportin 1 (CRM1 homolog, yeast)	7514	ENSG00000082898
P05787	NA	KRT8	keratin 8	3856	ENSG00000170421
Pathway Commons pathway	IL3-mediated signaling events	DB_ID:1564
C=1295;O=5;E=1.21;R=4.12;rawP=0.0058;adjP=0.0063
P08727	NA	KRT19	keratin 19	3880	ENSG00000171345
O14980	NA	XPO1	exportin 1 (CRM1 homolog, yeast)	7514	ENSG00000082898
P05787	NA	KRT8	keratin 8	3856	ENSG00000170421
Q13263	NA	TRIM28	tripartite motif containing 28	10155	ENSG00000130726
Q06830	NA	PRDX1	peroxiredoxin 1	5052	ENSG00000117450
Pathway Commons pathway	Arf6 trafficking events	DB_ID:1615
C=1288;O=5;E=1.21;R=4.14;rawP=0.0056;adjP=0.0063
P08727	NA	KRT19	keratin 19	3880	ENSG00000171345
O14980	NA	XPO1	exportin 1 (CRM1 homolog, yeast)	7514	ENSG00000082898
P05787	NA	KRT8	keratin 8	3856	ENSG00000170421
Q13263	NA	TRIM28	tripartite motif containing 28	10155	ENSG00000130726
Q06830	NA	PRDX1	peroxiredoxin 1	5052	ENSG00000117450
Pathway Commons pathway	ErbB1 downstream signaling	DB_ID:1602
C=1288;O=5;E=1.21;R=4.14;rawP=0.0056;adjP=0.0063
P08727	NA	KRT19	keratin 19	3880	ENSG00000171345
O14980	NA	XPO1	exportin 1 (CRM1 homolog, yeast)	7514	ENSG00000082898
P05787	NA	KRT8	keratin 8	3856	ENSG00000170421
Q13263	NA	TRIM28	tripartite motif containing 28	10155	ENSG00000130726
Q06830	NA	PRDX1	peroxiredoxin 1	5052	ENSG00000117450
Pathway Commons pathway	Arf6 downstream pathway	DB_ID:1585
C=1288;O=5;E=1.21;R=4.14;rawP=0.0056;adjP=0.0063
P08727	NA	KRT19	keratin 19	3880	ENSG00000171345
O14980	NA	XPO1	exportin 1 (CRM1 homolog, yeast)	7514	ENSG00000082898
P05787	NA	KRT8	keratin 8	3856	ENSG00000170421
Q13263	NA	TRIM28	tripartite motif containing 28	10155	ENSG00000130726
Q06830	NA	PRDX1	peroxiredoxin 1	5052	ENSG00000117450
Pathway Commons pathway	ALK1 signaling events	DB_ID:1612
C=321;O=3;E=0.30;R=9.98;rawP=0.0032;adjP=0.0063
P08727	NA	KRT19	keratin 19	3880	ENSG00000171345
O14980	NA	XPO1	exportin 1 (CRM1 homolog, yeast)	7514	ENSG00000082898
P05787	NA	KRT8	keratin 8	3856	ENSG00000170421
Pathway Commons pathway	Urokinase-type plasminogen activator (uPA) and uPAR-mediated signaling	DB_ID:1519
C=1288;O=5;E=1.21;R=4.14;rawP=0.0056;adjP=0.0063
P08727	NA	KRT19	keratin 19	3880	ENSG00000171345
O14980	NA	XPO1	exportin 1 (CRM1 homolog, yeast)	7514	ENSG00000082898
P05787	NA	KRT8	keratin 8	3856	ENSG00000170421
Q13263	NA	TRIM28	tripartite motif containing 28	10155	ENSG00000130726
Q06830	NA	PRDX1	peroxiredoxin 1	5052	ENSG00000117450
Pathway Commons pathway	Signaling events mediated by focal adhesion kinase	DB_ID:1574
C=1288;O=5;E=1.21;R=4.14;rawP=0.0056;adjP=0.0063
P08727	NA	KRT19	keratin 19	3880	ENSG00000171345
O14980	NA	XPO1	exportin 1 (CRM1 homolog, yeast)	7514	ENSG00000082898
P05787	NA	KRT8	keratin 8	3856	ENSG00000170421
Q13263	NA	TRIM28	tripartite motif containing 28	10155	ENSG00000130726
Q06830	NA	PRDX1	peroxiredoxin 1	5052	ENSG00000117450
Pathway Commons pathway	Endothelins	DB_ID:1619
C=1307;O=5;E=1.22;R=4.08;rawP=0.0060;adjP=0.0063
P08727	NA	KRT19	keratin 19	3880	ENSG00000171345
O14980	NA	XPO1	exportin 1 (CRM1 homolog, yeast)	7514	ENSG00000082898
P05787	NA	KRT8	keratin 8	3856	ENSG00000170421
Q13263	NA	TRIM28	tripartite motif containing 28	10155	ENSG00000130726
Q06830	NA	PRDX1	peroxiredoxin 1	5052	ENSG00000117450
Pathway Commons pathway	Integrin-linked kinase signaling	DB_ID:1546
C=656;O=4;E=0.61;R=6.51;rawP=0.0029;adjP=0.0063
P08727	NA	KRT19	keratin 19	3880	ENSG00000171345
O14980	NA	XPO1	exportin 1 (CRM1 homolog, yeast)	7514	ENSG00000082898
P05787	NA	KRT8	keratin 8	3856	ENSG00000170421
Q06830	NA	PRDX1	peroxiredoxin 1	5052	ENSG00000117450
Pathway Commons pathway	VEGF and VEGFR signaling network	DB_ID:1575
C=1304;O=5;E=1.22;R=4.09;rawP=0.0059;adjP=0.0063
P08727	NA	KRT19	keratin 19	3880	ENSG00000171345
O14980	NA	XPO1	exportin 1 (CRM1 homolog, yeast)	7514	ENSG00000082898
P05787	NA	KRT8	keratin 8	3856	ENSG00000170421
Q13263	NA	TRIM28	tripartite motif containing 28	10155	ENSG00000130726
Q06830	NA	PRDX1	peroxiredoxin 1	5052	ENSG00000117450
Pathway Commons pathway	ALK1 pathway	DB_ID:1583
C=324;O=3;E=0.30;R=9.88;rawP=0.0032;adjP=0.0063
P08727	NA	KRT19	keratin 19	3880	ENSG00000171345
O14980	NA	XPO1	exportin 1 (CRM1 homolog, yeast)	7514	ENSG00000082898
P05787	NA	KRT8	keratin 8	3856	ENSG00000170421
Pathway Commons pathway	Syndecan-1-mediated signaling events	DB_ID:1454
C=1300;O=5;E=1.22;R=4.11;rawP=0.0059;adjP=0.0063
P08727	NA	KRT19	keratin 19	3880	ENSG00000171345
O14980	NA	XPO1	exportin 1 (CRM1 homolog, yeast)	7514	ENSG00000082898
P05787	NA	KRT8	keratin 8	3856	ENSG00000170421
Q13263	NA	TRIM28	tripartite motif containing 28	10155	ENSG00000130726
Q06830	NA	PRDX1	peroxiredoxin 1	5052	ENSG00000117450
Pathway Commons pathway	EGF receptor (ErbB1) signaling pathway	DB_ID:1550
C=1288;O=5;E=1.21;R=4.14;rawP=0.0056;adjP=0.0063
P08727	NA	KRT19	keratin 19	3880	ENSG00000171345
O14980	NA	XPO1	exportin 1 (CRM1 homolog, yeast)	7514	ENSG00000082898
P05787	NA	KRT8	keratin 8	3856	ENSG00000170421
Q13263	NA	TRIM28	tripartite motif containing 28	10155	ENSG00000130726
Q06830	NA	PRDX1	peroxiredoxin 1	5052	ENSG00000117450
Pathway Commons pathway	BMP receptor signaling	DB_ID:1644
C=226;O=3;E=0.21;R=14.17;rawP=0.0012;adjP=0.0063
P08727	NA	KRT19	keratin 19	3880	ENSG00000171345
O14980	NA	XPO1	exportin 1 (CRM1 homolog, yeast)	7514	ENSG00000082898
P05787	NA	KRT8	keratin 8	3856	ENSG00000170421
Pathway Commons pathway	Regulation of CDC42 activity	DB_ID:1456
C=770;O=4;E=0.72;R=5.55;rawP=0.0051;adjP=0.0063
P08727	NA	KRT19	keratin 19	3880	ENSG00000171345
O14980	NA	XPO1	exportin 1 (CRM1 homolog, yeast)	7514	ENSG00000082898
P05787	NA	KRT8	keratin 8	3856	ENSG00000170421
Q06830	NA	PRDX1	peroxiredoxin 1	5052	ENSG00000117450
Pathway Commons pathway	S1P1 pathway	DB_ID:1594
C=1288;O=5;E=1.21;R=4.14;rawP=0.0056;adjP=0.0063
P08727	NA	KRT19	keratin 19	3880	ENSG00000171345
O14980	NA	XPO1	exportin 1 (CRM1 homolog, yeast)	7514	ENSG00000082898
P05787	NA	KRT8	keratin 8	3856	ENSG00000170421
Q13263	NA	TRIM28	tripartite motif containing 28	10155	ENSG00000130726
Q06830	NA	PRDX1	peroxiredoxin 1	5052	ENSG00000117450
Pathway Commons pathway	IFN-gamma pathway	DB_ID:1529
C=1296;O=5;E=1.21;R=4.12;rawP=0.0058;adjP=0.0063
P08727	NA	KRT19	keratin 19	3880	ENSG00000171345
O14980	NA	XPO1	exportin 1 (CRM1 homolog, yeast)	7514	ENSG00000082898
P05787	NA	KRT8	keratin 8	3856	ENSG00000170421
Q13263	NA	TRIM28	tripartite motif containing 28	10155	ENSG00000130726
Q06830	NA	PRDX1	peroxiredoxin 1	5052	ENSG00000117450
Pathway Commons pathway	PAR1-mediated thrombin signaling events	DB_ID:1531
C=1299;O=5;E=1.22;R=4.11;rawP=0.0058;adjP=0.0063
P08727	NA	KRT19	keratin 19	3880	ENSG00000171345
O14980	NA	XPO1	exportin 1 (CRM1 homolog, yeast)	7514	ENSG00000082898
P05787	NA	KRT8	keratin 8	3856	ENSG00000170421
Q13263	NA	TRIM28	tripartite motif containing 28	10155	ENSG00000130726
Q06830	NA	PRDX1	peroxiredoxin 1	5052	ENSG00000117450
Pathway Commons pathway	Glypican 1 network	DB_ID:1492
C=1299;O=5;E=1.22;R=4.11;rawP=0.0058;adjP=0.0063
P08727	NA	KRT19	keratin 19	3880	ENSG00000171345
O14980	NA	XPO1	exportin 1 (CRM1 homolog, yeast)	7514	ENSG00000082898
P05787	NA	KRT8	keratin 8	3856	ENSG00000170421
Q13263	NA	TRIM28	tripartite motif containing 28	10155	ENSG00000130726
Q06830	NA	PRDX1	peroxiredoxin 1	5052	ENSG00000117450
Pathway Commons pathway	IGF1 pathway	DB_ID:1482
C=1291;O=5;E=1.21;R=4.13;rawP=0.0057;adjP=0.0063
P08727	NA	KRT19	keratin 19	3880	ENSG00000171345
O14980	NA	XPO1	exportin 1 (CRM1 homolog, yeast)	7514	ENSG00000082898
P05787	NA	KRT8	keratin 8	3856	ENSG00000170421
Q13263	NA	TRIM28	tripartite motif containing 28	10155	ENSG00000130726
Q06830	NA	PRDX1	peroxiredoxin 1	5052	ENSG00000117450
Pathway Commons pathway	Regulation of cytoplasmic and nuclear SMAD2/3 signaling	DB_ID:1440
C=305;O=3;E=0.29;R=10.50;rawP=0.0027;adjP=0.0063
P08727	NA	KRT19	keratin 19	3880	ENSG00000171345
O14980	NA	XPO1	exportin 1 (CRM1 homolog, yeast)	7514	ENSG00000082898
P05787	NA	KRT8	keratin 8	3856	ENSG00000170421
Pathway Commons pathway	TRAIL signaling pathway	DB_ID:1480
C=1328;O=6;E=1.24;R=4.82;rawP=0.0010;adjP=0.0063
P08727	NA	KRT19	keratin 19	3880	ENSG00000171345
O14980	NA	XPO1	exportin 1 (CRM1 homolog, yeast)	7514	ENSG00000082898
P05783	NA	KRT18	keratin 18	3875	ENSG00000111057
P05787	NA	KRT8	keratin 8	3856	ENSG00000170421
Q13263	NA	TRIM28	tripartite motif containing 28	10155	ENSG00000130726
Q06830	NA	PRDX1	peroxiredoxin 1	5052	ENSG00000117450
Pathway Commons pathway	IL5-mediated signaling events	DB_ID:1627
C=1292;O=5;E=1.21;R=4.13;rawP=0.0057;adjP=0.0063
P08727	NA	KRT19	keratin 19	3880	ENSG00000171345
O14980	NA	XPO1	exportin 1 (CRM1 homolog, yeast)	7514	ENSG00000082898
P05787	NA	KRT8	keratin 8	3856	ENSG00000170421
Q13263	NA	TRIM28	tripartite motif containing 28	10155	ENSG00000130726
Q06830	NA	PRDX1	peroxiredoxin 1	5052	ENSG00000117450
Pathway Commons pathway	Signaling events mediated by Hepatocyte Growth Factor Receptor (c-Met)	DB_ID:1491
C=1293;O=5;E=1.21;R=4.13;rawP=0.0057;adjP=0.0063
P08727	NA	KRT19	keratin 19	3880	ENSG00000171345
O14980	NA	XPO1	exportin 1 (CRM1 homolog, yeast)	7514	ENSG00000082898
P05787	NA	KRT8	keratin 8	3856	ENSG00000170421
Q13263	NA	TRIM28	tripartite motif containing 28	10155	ENSG00000130726
Q06830	NA	PRDX1	peroxiredoxin 1	5052	ENSG00000117450
Pathway Commons pathway	IL1-mediated signaling events	DB_ID:1500
C=234;O=3;E=0.22;R=13.69;rawP=0.0013;adjP=0.0063
P08727	NA	KRT19	keratin 19	3880	ENSG00000171345
O14980	NA	XPO1	exportin 1 (CRM1 homolog, yeast)	7514	ENSG00000082898
P05787	NA	KRT8	keratin 8	3856	ENSG00000170421
Pathway Commons pathway	Class I PI3K signaling events	DB_ID:1553
C=1288;O=5;E=1.21;R=4.14;rawP=0.0056;adjP=0.0063
P08727	NA	KRT19	keratin 19	3880	ENSG00000171345
O14980	NA	XPO1	exportin 1 (CRM1 homolog, yeast)	7514	ENSG00000082898
P05787	NA	KRT8	keratin 8	3856	ENSG00000170421
Q13263	NA	TRIM28	tripartite motif containing 28	10155	ENSG00000130726
Q06830	NA	PRDX1	peroxiredoxin 1	5052	ENSG00000117450
Pathway Commons pathway	Thrombin/protease-activated receptor (PAR) pathway	DB_ID:1552
C=1300;O=5;E=1.22;R=4.11;rawP=0.0059;adjP=0.0063
P08727	NA	KRT19	keratin 19	3880	ENSG00000171345
O14980	NA	XPO1	exportin 1 (CRM1 homolog, yeast)	7514	ENSG00000082898
P05787	NA	KRT8	keratin 8	3856	ENSG00000170421
Q13263	NA	TRIM28	tripartite motif containing 28	10155	ENSG00000130726
Q06830	NA	PRDX1	peroxiredoxin 1	5052	ENSG00000117450
Pathway Commons pathway	GMCSF-mediated signaling events	DB_ID:1461
C=1292;O=5;E=1.21;R=4.13;rawP=0.0057;adjP=0.0063
P08727	NA	KRT19	keratin 19	3880	ENSG00000171345
O14980	NA	XPO1	exportin 1 (CRM1 homolog, yeast)	7514	ENSG00000082898
P05787	NA	KRT8	keratin 8	3856	ENSG00000170421
Q13263	NA	TRIM28	tripartite motif containing 28	10155	ENSG00000130726
Q06830	NA	PRDX1	peroxiredoxin 1	5052	ENSG00000117450
Pathway Commons pathway	Class I PI3K signaling events mediated by Akt	DB_ID:1648
C=1288;O=5;E=1.21;R=4.14;rawP=0.0056;adjP=0.0063
P08727	NA	KRT19	keratin 19	3880	ENSG00000171345
O14980	NA	XPO1	exportin 1 (CRM1 homolog, yeast)	7514	ENSG00000082898
P05787	NA	KRT8	keratin 8	3856	ENSG00000170421
Q13263	NA	TRIM28	tripartite motif containing 28	10155	ENSG00000130726
Q06830	NA	PRDX1	peroxiredoxin 1	5052	ENSG00000117450
Pathway Commons pathway	PDGFR-beta signaling pathway	DB_ID:1540
C=1288;O=5;E=1.21;R=4.14;rawP=0.0056;adjP=0.0063
P08727	NA	KRT19	keratin 19	3880	ENSG00000171345
O14980	NA	XPO1	exportin 1 (CRM1 homolog, yeast)	7514	ENSG00000082898
P05787	NA	KRT8	keratin 8	3856	ENSG00000170421
Q13263	NA	TRIM28	tripartite motif containing 28	10155	ENSG00000130726
Q06830	NA	PRDX1	peroxiredoxin 1	5052	ENSG00000117450
Pathway Commons pathway	EGFR-dependent Endothelin signaling events	DB_ID:1603
C=1289;O=5;E=1.21;R=4.14;rawP=0.0056;adjP=0.0063
P08727	NA	KRT19	keratin 19	3880	ENSG00000171345
O14980	NA	XPO1	exportin 1 (CRM1 homolog, yeast)	7514	ENSG00000082898
P05787	NA	KRT8	keratin 8	3856	ENSG00000170421
Q13263	NA	TRIM28	tripartite motif containing 28	10155	ENSG00000130726
Q06830	NA	PRDX1	peroxiredoxin 1	5052	ENSG00000117450
Pathway Commons pathway	mTOR signaling pathway	DB_ID:1571
C=1288;O=5;E=1.21;R=4.14;rawP=0.0056;adjP=0.0063
P08727	NA	KRT19	keratin 19	3880	ENSG00000171345
O14980	NA	XPO1	exportin 1 (CRM1 homolog, yeast)	7514	ENSG00000082898
P05787	NA	KRT8	keratin 8	3856	ENSG00000170421
Q13263	NA	TRIM28	tripartite motif containing 28	10155	ENSG00000130726
Q06830	NA	PRDX1	peroxiredoxin 1	5052	ENSG00000117450
Pathway Commons pathway	LKB1 signaling events	DB_ID:1649
C=1308;O=5;E=1.23;R=4.08;rawP=0.0060;adjP=0.0063
P08727	NA	KRT19	keratin 19	3880	ENSG00000171345
O14980	NA	XPO1	exportin 1 (CRM1 homolog, yeast)	7514	ENSG00000082898
P05787	NA	KRT8	keratin 8	3856	ENSG00000170421
Q13263	NA	TRIM28	tripartite motif containing 28	10155	ENSG00000130726
Q06830	NA	PRDX1	peroxiredoxin 1	5052	ENSG00000117450
Pathway Commons pathway	Beta1 integrin cell surface interactions	DB_ID:1517
C=1351;O=6;E=1.27;R=4.74;rawP=0.0011;adjP=0.0063
P21980	NA	TGM2	transglutaminase 2 (C polypeptide, protein-glutamine-gamma-glutamyltransferase)	7052	ENSG00000198959
P08727	NA	KRT19	keratin 19	3880	ENSG00000171345
O14980	NA	XPO1	exportin 1 (CRM1 homolog, yeast)	7514	ENSG00000082898
P05787	NA	KRT8	keratin 8	3856	ENSG00000170421
Q13263	NA	TRIM28	tripartite motif containing 28	10155	ENSG00000130726
Q06830	NA	PRDX1	peroxiredoxin 1	5052	ENSG00000117450
Pathway Commons pathway	p38 MAPK signaling pathway	DB_ID:1549
C=189;O=3;E=0.18;R=16.94;rawP=0.0007;adjP=0.0063
P08727	NA	KRT19	keratin 19	3880	ENSG00000171345
O14980	NA	XPO1	exportin 1 (CRM1 homolog, yeast)	7514	ENSG00000082898
P05787	NA	KRT8	keratin 8	3856	ENSG00000170421
Pathway Commons pathway	ErbB receptor signaling network	DB_ID:1573
C=1312;O=5;E=1.23;R=4.07;rawP=0.0061;adjP=0.0063
P08727	NA	KRT19	keratin 19	3880	ENSG00000171345
O14980	NA	XPO1	exportin 1 (CRM1 homolog, yeast)	7514	ENSG00000082898
P05787	NA	KRT8	keratin 8	3856	ENSG00000170421
Q13263	NA	TRIM28	tripartite motif containing 28	10155	ENSG00000130726
Q06830	NA	PRDX1	peroxiredoxin 1	5052	ENSG00000117450
Pathway Commons pathway	TGF-beta receptor signaling	DB_ID:1510
C=305;O=3;E=0.29;R=10.50;rawP=0.0027;adjP=0.0063
P08727	NA	KRT19	keratin 19	3880	ENSG00000171345
O14980	NA	XPO1	exportin 1 (CRM1 homolog, yeast)	7514	ENSG00000082898
P05787	NA	KRT8	keratin 8	3856	ENSG00000170421
Pathway Commons pathway	Internalization of ErbB1	DB_ID:1509
C=1288;O=5;E=1.21;R=4.14;rawP=0.0056;adjP=0.0063
P08727	NA	KRT19	keratin 19	3880	ENSG00000171345
O14980	NA	XPO1	exportin 1 (CRM1 homolog, yeast)	7514	ENSG00000082898
P05787	NA	KRT8	keratin 8	3856	ENSG00000170421
Q13263	NA	TRIM28	tripartite motif containing 28	10155	ENSG00000130726
Q06830	NA	PRDX1	peroxiredoxin 1	5052	ENSG00000117450
Pathway Commons pathway	Regulation of p38-alpha and p38-beta	DB_ID:1536
C=164;O=3;E=0.15;R=19.53;rawP=0.0005;adjP=0.0063
P08727	NA	KRT19	keratin 19	3880	ENSG00000171345
O14980	NA	XPO1	exportin 1 (CRM1 homolog, yeast)	7514	ENSG00000082898
P05787	NA	KRT8	keratin 8	3856	ENSG00000170421
Pathway Commons pathway	PDGF receptor signaling network	DB_ID:1497
C=1293;O=5;E=1.21;R=4.13;rawP=0.0057;adjP=0.0063
P08727	NA	KRT19	keratin 19	3880	ENSG00000171345
O14980	NA	XPO1	exportin 1 (CRM1 homolog, yeast)	7514	ENSG00000082898
P05787	NA	KRT8	keratin 8	3856	ENSG00000170421
Q13263	NA	TRIM28	tripartite motif containing 28	10155	ENSG00000130726
Q06830	NA	PRDX1	peroxiredoxin 1	5052	ENSG00000117450
Pathway Commons pathway	Sphingosine 1-phosphate (S1P) pathway	DB_ID:1635
C=1311;O=5;E=1.23;R=4.07;rawP=0.0061;adjP=0.0063
P08727	NA	KRT19	keratin 19	3880	ENSG00000171345
O14980	NA	XPO1	exportin 1 (CRM1 homolog, yeast)	7514	ENSG00000082898
P05787	NA	KRT8	keratin 8	3856	ENSG00000170421
Q13263	NA	TRIM28	tripartite motif containing 28	10155	ENSG00000130726
Q06830	NA	PRDX1	peroxiredoxin 1	5052	ENSG00000117450
Pathway Commons pathway	Integrin family cell surface interactions	DB_ID:1499
C=1378;O=6;E=1.29;R=4.65;rawP=0.0012;adjP=0.0063
P21980	NA	TGM2	transglutaminase 2 (C polypeptide, protein-glutamine-gamma-glutamyltransferase)	7052	ENSG00000198959
P08727	NA	KRT19	keratin 19	3880	ENSG00000171345
O14980	NA	XPO1	exportin 1 (CRM1 homolog, yeast)	7514	ENSG00000082898
P05787	NA	KRT8	keratin 8	3856	ENSG00000170421
Q13263	NA	TRIM28	tripartite motif containing 28	10155	ENSG00000130726
Q06830	NA	PRDX1	peroxiredoxin 1	5052	ENSG00000117450
Pathway Commons pathway	CDC42 signaling events	DB_ID:1488
C=757;O=4;E=0.71;R=5.64;rawP=0.0048;adjP=0.0063
P08727	NA	KRT19	keratin 19	3880	ENSG00000171345
O14980	NA	XPO1	exportin 1 (CRM1 homolog, yeast)	7514	ENSG00000082898
P05787	NA	KRT8	keratin 8	3856	ENSG00000170421
Q06830	NA	PRDX1	peroxiredoxin 1	5052	ENSG00000117450
Pathway Commons pathway	Alpha9 beta1 integrin signaling events	DB_ID:1578
C=1305;O=6;E=1.22;R=4.91;rawP=0.0009;adjP=0.0063
P21980	NA	TGM2	transglutaminase 2 (C polypeptide, protein-glutamine-gamma-glutamyltransferase)	7052	ENSG00000198959
P08727	NA	KRT19	keratin 19	3880	ENSG00000171345
O14980	NA	XPO1	exportin 1 (CRM1 homolog, yeast)	7514	ENSG00000082898
P05787	NA	KRT8	keratin 8	3856	ENSG00000170421
Q13263	NA	TRIM28	tripartite motif containing 28	10155	ENSG00000130726
Q06830	NA	PRDX1	peroxiredoxin 1	5052	ENSG00000117450
Pathway Commons pathway	Glypican pathway	DB_ID:1459
C=1338;O=5;E=1.25;R=3.99;rawP=0.0066;adjP=0.0067
P08727	NA	KRT19	keratin 19	3880	ENSG00000171345
O14980	NA	XPO1	exportin 1 (CRM1 homolog, yeast)	7514	ENSG00000082898
P05787	NA	KRT8	keratin 8	3856	ENSG00000170421
Q13263	NA	TRIM28	tripartite motif containing 28	10155	ENSG00000130726
Q06830	NA	PRDX1	peroxiredoxin 1	5052	ENSG00000117450
Pathway Commons pathway	Proteoglycan syndecan-mediated signaling events	DB_ID:1637
C=1345;O=5;E=1.26;R=3.97;rawP=0.0068;adjP=0.0068
P08727	NA	KRT19	keratin 19	3880	ENSG00000171345
O14980	NA	XPO1	exportin 1 (CRM1 homolog, yeast)	7514	ENSG00000082898
P05787	NA	KRT8	keratin 8	3856	ENSG00000170421
Q13263	NA	TRIM28	tripartite motif containing 28	10155	ENSG00000130726
Q06830	NA	PRDX1	peroxiredoxin 1	5052	ENSG00000117450
