## Supplementary material for "PGRMC1 phosphorylation and cell plasticity 1: glycolysis, mitochondria, tumor growth": File S8: 2a_MP-v-DM_10pc_blue_TF.xlsx

### Sheet: Sheet1
User data and parameters: User data: 2a_MP-v-DM_blue.txt, Organism: hsapiens, Id Type: uniprot_swissprot_accession, Ref Set: entrezgene_protein-coding, Significance Level: .1, Statistics Test: Hypergeometric, MTC: BH, Minimum: 3
The results for each enriched gene sets are listed in this table. For each gene set, the first row lists its gene set
name, and corresponding Gene Set ID. The second row lists
number of reference genes in the category (C), number of genes in the gene set and also in the category (O), expected number in the
category (E), Ratio of enrichment (R), p value from hypergeometric test (rawP), and p value adjusted by the multiple test adjustment (adjP).
Finally, genes in the gene set are listed. For each gene, the table lists the user uploaded ID and value (optional), Entrez ID,
Ensembl Gene Stable ID, Gene symbol, and description.
Transcrription Target	hsa_V$TATA_01	DB_ID:2025
C=254;O=4;E=0.24;R=16.81;rawP=8.03e-05;adjP=0.0010
Q04446	NA	GBE1	glucan (1,4-alpha-), branching enzyme 1	2632	ENSG00000114480
P49321	NA	NASP	nuclear autoantigenic sperm protein (histone-binding)	4678	ENSG00000132780
P26447	NA	S100A4	S100 calcium binding protein A4	6275	ENSG00000196154
Q06830	NA	PRDX1	peroxiredoxin 1	5052	ENSG00000117450
Transcrription Target	hsa_STTTCRNTTT_V$IRF_Q6	DB_ID:2426
C=184;O=3;E=0.17;R=17.41;rawP=0.0006;adjP=0.0039
P00352	NA	ALDH1A1	aldehyde dehydrogenase 1 family, member A1	216	ENSG00000165092
Q9UL46	NA	PSME2	proteasome (prosome, macropain) activator subunit 2 (PA28 beta)	5721	ENSG00000100911
P43490	NA	NAMPT	nicotinamide phosphoribosyltransferase	10135	ENSG00000105835
Transcrription Target	hsa_V$ARNT_01	DB_ID:2011
C=255;O=3;E=0.24;R=12.56;rawP=0.0016;adjP=0.0055
O14980	NA	XPO1	exportin 1 (CRM1 homolog, yeast)	7514	ENSG00000082898
Q9Y2X3	NA	NOP58	NOP58 ribonucleoprotein homolog (yeast)	51602	ENSG00000055044
Q8NC51	NA	SERBP1	SERPINE1 mRNA binding protein 1	26135	ENSG00000142864
Transcrription Target	hsa_V$MAX_01	DB_ID:1924
C=256;O=3;E=0.24;R=12.51;rawP=0.0017;adjP=0.0055
O14980	NA	XPO1	exportin 1 (CRM1 homolog, yeast)	7514	ENSG00000082898
Q9Y2X3	NA	NOP58	NOP58 ribonucleoprotein homolog (yeast)	51602	ENSG00000055044
Q8NC51	NA	SERBP1	SERPINE1 mRNA binding protein 1	26135	ENSG00000142864
Transcrription Target	hsa_GCANCTGNY_V$MYOD_Q6	DB_ID:2435
C=898;O=4;E=0.84;R=4.76;rawP=0.0087;adjP=0.0226
P08727	NA	KRT19	keratin 19	3880	ENSG00000171345
O14980	NA	XPO1	exportin 1 (CRM1 homolog, yeast)	7514	ENSG00000082898
P00352	NA	ALDH1A1	aldehyde dehydrogenase 1 family, member A1	216	ENSG00000165092
P05787	NA	KRT8	keratin 8	3856	ENSG00000170421
Transcrription Target	hsa_GGGCGGR_V$SP1_Q6	DB_ID:2452
C=2863;O=7;E=2.68;R=2.61;rawP=0.0118;adjP=0.0256
P49419	NA	ALDH7A1	aldehyde dehydrogenase 7 family, member A1	501	ENSG00000164904
P08727	NA	KRT19	keratin 19	3880	ENSG00000171345
O14980	NA	XPO1	exportin 1 (CRM1 homolog, yeast)	7514	ENSG00000082898
P49321	NA	NASP	nuclear autoantigenic sperm protein (histone-binding)	4678	ENSG00000132780
Q13263	NA	TRIM28	tripartite motif containing 28	10155	ENSG00000130726
Q8NC51	NA	SERBP1	SERPINE1 mRNA binding protein 1	26135	ENSG00000142864
O00264	NA	PGRMC1	progesterone receptor membrane component 1	10857	ENSG00000101856
Transcrription Target	hsa_TATAAA_V$TATA_01	DB_ID:2456
C=1260;O=4;E=1.18;R=3.39;rawP=0.0271;adjP=0.0503
Q04446	NA	GBE1	glucan (1,4-alpha-), branching enzyme 1	2632	ENSG00000114480
P05787	NA	KRT8	keratin 8	3856	ENSG00000170421
P26447	NA	S100A4	S100 calcium binding protein A4	6275	ENSG00000196154
Q06830	NA	PRDX1	peroxiredoxin 1	5052	ENSG00000117450
Transcrription Target	hsa_TTGTTT_V$FOXO4_01	DB_ID:2416
C=2012;O=5;E=1.88;R=2.65;rawP=0.0341;adjP=0.0554
P49321	NA	NASP	nuclear autoantigenic sperm protein (histone-binding)	4678	ENSG00000132780
P00352	NA	ALDH1A1	aldehyde dehydrogenase 1 family, member A1	216	ENSG00000165092
Q8NC51	NA	SERBP1	SERPINE1 mRNA binding protein 1	26135	ENSG00000142864
Q06830	NA	PRDX1	peroxiredoxin 1	5052	ENSG00000117450
O00264	NA	PGRMC1	progesterone receptor membrane component 1	10857	ENSG00000101856
Transcrription Target	hsa_CTTTAAR_UNKNOWN	DB_ID:2170
C=946;O=3;E=0.89;R=3.39;rawP=0.0561;adjP=0.0810
P49321	NA	NASP	nuclear autoantigenic sperm protein (histone-binding)	4678	ENSG00000132780
Q8NC51	NA	SERBP1	SERPINE1 mRNA binding protein 1	26135	ENSG00000142864
P43490	NA	NAMPT	nicotinamide phosphoribosyltransferase	10135	ENSG00000105835
Transcrription Target	hsa_CACGTG_V$MYC_Q2	DB_ID:2434
C=1008;O=3;E=0.94;R=3.18;rawP=0.0655;adjP=0.0852
O14980	NA	XPO1	exportin 1 (CRM1 homolog, yeast)	7514	ENSG00000082898
Q9Y2X3	NA	NOP58	NOP58 ribonucleoprotein homolog (yeast)	51602	ENSG00000055044
Q8NC51	NA	SERBP1	SERPINE1 mRNA binding protein 1	26135	ENSG00000142864
Transcrription Target	hsa_TGANTCA_V$AP1_C	DB_ID:2402
C=1092;O=3;E=1.02;R=2.93;rawP=0.0793;adjP=0.0937
P08727	NA	KRT19	keratin 19	3880	ENSG00000171345
P49321	NA	NASP	nuclear autoantigenic sperm protein (histone-binding)	4678	ENSG00000132780
P05787	NA	KRT8	keratin 8	3856	ENSG00000170421
