## Supplementary material for "PGRMC1 phosphorylation and cell plasticity 1: glycolysis, mitochondria, tumor growth": File S8: 2a_MP-v-DM_10pc_blue_WikiPath.xlsx

### Sheet: Sheet1
Your analysis is complete. Thank you for waiting.
Analysis parameters: Data: 2a_MP-v-DM_blue.txt, Organism: hsapiens, Id Type: uniprot_swissprot_accession, Ref Set: entrezgene_protein-coding, Statistic: Hypergeometric, Signficance Level: .1, MTC: BH, Minimum: 3
There were either no significant results for your gene set of interest using the chosen options such as p-value, cufoff etc.. Or please be sure to choose the correct Id Type when you upload your User Id file. Then either upload a User Reference set and choose the proper Id Type for this Reference set or choose a Reference set from the gene set drop down list. The program does take the User Upload…
Close
WebGestalt is currently developed and maintained by Jing Wang and Bing Zhang at the Zhang Lab. Other people who have made significant contribution to the project include Dexter Duncan, Stefan Kirov, Zhiao Shi, and Jay Snoddy.
Funding credits: NIH/NIAAA (U01 AA016662, U01 AA013512); NIH/NIDA (P01 DA015027); NIH/NIMH (P50 MH078028, P50 MH096972); NIH/NCI (U24 CA159988); NIH/NIGMS (R01 GM088822).
