## Supplementary material for "PGRMC1 phosphorylation and cell plasticity 1: glycolysis, mitochondria, tumor growth": File S8: 2b_MP-v-DM_10pc_red_GO.xlsx

### Sheet: Sheet1
User file and parameters: User file: 2b_MP-v-DM_red.txt, Organism: hsapiens, Id Type: uniprot_swissprot_accession, Ref Set: entrezgene_protein-coding, Significance Level: .1, Statistics Test: Hypergeometric, MTC: BH, Minimum: 3
The results for each enriched GO category are listed in this table. For each GO category, the first row lists its sub-root
(biological process, molecular function, or cellular component), category name, and corresponding GO ID. The second row lists
number of reference genes in the category (C), number of genes in the gene set and also in the category (O), expected number in the
category (E), Ratio of enrichment (R), p value from hypergeometric test (rawP), and p value adjusted by the multiple test adjustment (adjP).
Finally, genes in the category are listed. For each gene, the table lists the user uploaded ID and value (optional), Entrez ID,
Ensembl Gene Stable ID, Gene symbol, and description.
biological process	cell death	GO:0008219
C=1697;O=7;E=1.29;R=5.41;rawP=6.62e-05;adjP=0.0036
P02792	NA	FTL	ferritin, light polypeptide	2512	ENSG00000087086
P07339	NA	CTSD	cathepsin D	1509	ENSG00000117984
P04080	NA	CSTB	cystatin B (stefin B)	1476	ENSG00000160213
P02545	NA	LMNA	lamin A/C	4000	ENSG00000160789
P47895	NA	ALDH1A3	aldehyde dehydrogenase 1 family, member A3	220	ENSG00000184254
P04083	NA	ANXA1	annexin A1	301	ENSG00000135046
P05556	NA	ITGB1	integrin, beta 1 (fibronectin receptor, beta polypeptide, antigen CD29 includes MDF2, MSK12)	3688	ENSG00000150093
biological process	death	GO:0016265
C=1699;O=7;E=1.30;R=5.40;rawP=6.67e-05;adjP=0.0036
P02792	NA	FTL	ferritin, light polypeptide	2512	ENSG00000087086
P07339	NA	CTSD	cathepsin D	1509	ENSG00000117984
P04080	NA	CSTB	cystatin B (stefin B)	1476	ENSG00000160213
P02545	NA	LMNA	lamin A/C	4000	ENSG00000160789
P47895	NA	ALDH1A3	aldehyde dehydrogenase 1 family, member A3	220	ENSG00000184254
P04083	NA	ANXA1	annexin A1	301	ENSG00000135046
P05556	NA	ITGB1	integrin, beta 1 (fibronectin receptor, beta polypeptide, antigen CD29 includes MDF2, MSK12)	3688	ENSG00000150093
biological process	membrane organization	GO:0061024
C=413;O=4;E=0.32;R=12.70;rawP=0.0002;adjP=0.0054
P02792	NA	FTL	ferritin, light polypeptide	2512	ENSG00000087086
P02545	NA	LMNA	lamin A/C	4000	ENSG00000160789
P04083	NA	ANXA1	annexin A1	301	ENSG00000135046
P05556	NA	ITGB1	integrin, beta 1 (fibronectin receptor, beta polypeptide, antigen CD29 includes MDF2, MSK12)	3688	ENSG00000150093
biological process	cellular membrane organization	GO:0016044
C=409;O=4;E=0.31;R=12.82;rawP=0.0002;adjP=0.0054
P02792	NA	FTL	ferritin, light polypeptide	2512	ENSG00000087086
P02545	NA	LMNA	lamin A/C	4000	ENSG00000160789
P04083	NA	ANXA1	annexin A1	301	ENSG00000135046
P05556	NA	ITGB1	integrin, beta 1 (fibronectin receptor, beta polypeptide, antigen CD29 includes MDF2, MSK12)	3688	ENSG00000150093
biological process	regulation of programmed cell death	GO:0043067
C=1164;O=5;E=0.89;R=5.63;rawP=0.0010;adjP=0.0182
P04080	NA	CSTB	cystatin B (stefin B)	1476	ENSG00000160213
P02545	NA	LMNA	lamin A/C	4000	ENSG00000160789
P47895	NA	ALDH1A3	aldehyde dehydrogenase 1 family, member A3	220	ENSG00000184254
P04083	NA	ANXA1	annexin A1	301	ENSG00000135046
P05556	NA	ITGB1	integrin, beta 1 (fibronectin receptor, beta polypeptide, antigen CD29 includes MDF2, MSK12)	3688	ENSG00000150093
biological process	regulation of apoptotic process	GO:0042981
C=1150;O=5;E=0.88;R=5.70;rawP=0.0010;adjP=0.0182
P04080	NA	CSTB	cystatin B (stefin B)	1476	ENSG00000160213
P02545	NA	LMNA	lamin A/C	4000	ENSG00000160789
P47895	NA	ALDH1A3	aldehyde dehydrogenase 1 family, member A3	220	ENSG00000184254
P04083	NA	ANXA1	annexin A1	301	ENSG00000135046
P05556	NA	ITGB1	integrin, beta 1 (fibronectin receptor, beta polypeptide, antigen CD29 includes MDF2, MSK12)	3688	ENSG00000150093
biological process	regulation of cell death	GO:0010941
C=1192;O=5;E=0.91;R=5.50;rawP=0.0012;adjP=0.0187
P04080	NA	CSTB	cystatin B (stefin B)	1476	ENSG00000160213
P02545	NA	LMNA	lamin A/C	4000	ENSG00000160789
P47895	NA	ALDH1A3	aldehyde dehydrogenase 1 family, member A3	220	ENSG00000184254
P04083	NA	ANXA1	annexin A1	301	ENSG00000135046
P05556	NA	ITGB1	integrin, beta 1 (fibronectin receptor, beta polypeptide, antigen CD29 includes MDF2, MSK12)	3688	ENSG00000150093
biological process	response to drug	GO:0042493
C=371;O=3;E=0.28;R=10.60;rawP=0.0024;adjP=0.0262
P47895	NA	ALDH1A3	aldehyde dehydrogenase 1 family, member A3	220	ENSG00000184254
P04083	NA	ANXA1	annexin A1	301	ENSG00000135046
P05556	NA	ITGB1	integrin, beta 1 (fibronectin receptor, beta polypeptide, antigen CD29 includes MDF2, MSK12)	3688	ENSG00000150093
biological process	regulation of hormone levels	GO:0010817
C=378;O=3;E=0.29;R=10.41;rawP=0.0025;adjP=0.0262
Q04828	NA	AKR1C1	aldo-keto reductase family 1, member C1 (dihydrodiol dehydrogenase 1; 20-alpha (3-alpha)-hydroxysteroid dehydrogenase)	1645	ENSG00000187134
P47895	NA	ALDH1A3	aldehyde dehydrogenase 1 family, member A3	220	ENSG00000184254
P04083	NA	ANXA1	annexin A1	301	ENSG00000135046
biological process	programmed cell death	GO:0012501
C=1538;O=5;E=1.17;R=4.26;rawP=0.0036;adjP=0.0262
P04080	NA	CSTB	cystatin B (stefin B)	1476	ENSG00000160213
P02545	NA	LMNA	lamin A/C	4000	ENSG00000160789
P47895	NA	ALDH1A3	aldehyde dehydrogenase 1 family, member A3	220	ENSG00000184254
P04083	NA	ANXA1	annexin A1	301	ENSG00000135046
P05556	NA	ITGB1	integrin, beta 1 (fibronectin receptor, beta polypeptide, antigen CD29 includes MDF2, MSK12)	3688	ENSG00000150093
biological process	apoptotic process	GO:0006915
C=1521;O=5;E=1.16;R=4.31;rawP=0.0035;adjP=0.0262
P04080	NA	CSTB	cystatin B (stefin B)	1476	ENSG00000160213
P02545	NA	LMNA	lamin A/C	4000	ENSG00000160789
P47895	NA	ALDH1A3	aldehyde dehydrogenase 1 family, member A3	220	ENSG00000184254
P04083	NA	ANXA1	annexin A1	301	ENSG00000135046
P05556	NA	ITGB1	integrin, beta 1 (fibronectin receptor, beta polypeptide, antigen CD29 includes MDF2, MSK12)	3688	ENSG00000150093
biological process	positive regulation of apoptotic process	GO:0043065
C=421;O=3;E=0.32;R=9.34;rawP=0.0034;adjP=0.0262
P47895	NA	ALDH1A3	aldehyde dehydrogenase 1 family, member A3	220	ENSG00000184254
P04083	NA	ANXA1	annexin A1	301	ENSG00000135046
P05556	NA	ITGB1	integrin, beta 1 (fibronectin receptor, beta polypeptide, antigen CD29 includes MDF2, MSK12)	3688	ENSG00000150093
biological process	positive regulation of programmed cell death	GO:0043068
C=427;O=3;E=0.33;R=9.21;rawP=0.0036;adjP=0.0262
P47895	NA	ALDH1A3	aldehyde dehydrogenase 1 family, member A3	220	ENSG00000184254
P04083	NA	ANXA1	annexin A1	301	ENSG00000135046
P05556	NA	ITGB1	integrin, beta 1 (fibronectin receptor, beta polypeptide, antigen CD29 includes MDF2, MSK12)	3688	ENSG00000150093
biological process	tissue development	GO:0009888
C=1448;O=5;E=1.10;R=4.53;rawP=0.0028;adjP=0.0262
P07339	NA	CTSD	cathepsin D	1509	ENSG00000117984
P02545	NA	LMNA	lamin A/C	4000	ENSG00000160789
P47895	NA	ALDH1A3	aldehyde dehydrogenase 1 family, member A3	220	ENSG00000184254
P04083	NA	ANXA1	annexin A1	301	ENSG00000135046
P05556	NA	ITGB1	integrin, beta 1 (fibronectin receptor, beta polypeptide, antigen CD29 includes MDF2, MSK12)	3688	ENSG00000150093
biological process	monocarboxylic acid metabolic process	GO:0032787
C=405;O=3;E=0.31;R=9.71;rawP=0.0031;adjP=0.0262
Q04828	NA	AKR1C1	aldo-keto reductase family 1, member C1 (dihydrodiol dehydrogenase 1; 20-alpha (3-alpha)-hydroxysteroid dehydrogenase)	1645	ENSG00000187134
P47895	NA	ALDH1A3	aldehyde dehydrogenase 1 family, member A3	220	ENSG00000184254
P04083	NA	ANXA1	annexin A1	301	ENSG00000135046
biological process	positive regulation of cell death	GO:0010942
C=442;O=3;E=0.34;R=8.90;rawP=0.0039;adjP=0.0266
P47895	NA	ALDH1A3	aldehyde dehydrogenase 1 family, member A3	220	ENSG00000184254
P04083	NA	ANXA1	annexin A1	301	ENSG00000135046
P05556	NA	ITGB1	integrin, beta 1 (fibronectin receptor, beta polypeptide, antigen CD29 includes MDF2, MSK12)	3688	ENSG00000150093
biological process	homeostatic process	GO:0042592
C=1193;O=4;E=0.91;R=4.40;rawP=0.0096;adjP=0.0616
Q04828	NA	AKR1C1	aldo-keto reductase family 1, member C1 (dihydrodiol dehydrogenase 1; 20-alpha (3-alpha)-hydroxysteroid dehydrogenase)	1645	ENSG00000187134
P02792	NA	FTL	ferritin, light polypeptide	2512	ENSG00000087086
P04083	NA	ANXA1	annexin A1	301	ENSG00000135046
P05556	NA	ITGB1	integrin, beta 1 (fibronectin receptor, beta polypeptide, antigen CD29 includes MDF2, MSK12)	3688	ENSG00000150093
biological process	multicellular organism reproduction	GO:0032504
C=635;O=3;E=0.48;R=6.19;rawP=0.0108;adjP=0.0620
P02545	NA	LMNA	lamin A/C	4000	ENSG00000160789
P04083	NA	ANXA1	annexin A1	301	ENSG00000135046
P05556	NA	ITGB1	integrin, beta 1 (fibronectin receptor, beta polypeptide, antigen CD29 includes MDF2, MSK12)	3688	ENSG00000150093
biological process	multicellular organismal reproductive process	GO:0048609
C=635;O=3;E=0.48;R=6.19;rawP=0.0108;adjP=0.0620
P02545	NA	LMNA	lamin A/C	4000	ENSG00000160789
P04083	NA	ANXA1	annexin A1	301	ENSG00000135046
P05556	NA	ITGB1	integrin, beta 1 (fibronectin receptor, beta polypeptide, antigen CD29 includes MDF2, MSK12)	3688	ENSG00000150093
biological process	response to hormone stimulus	GO:0009725
C=723;O=3;E=0.55;R=5.44;rawP=0.0153;adjP=0.0834
Q04828	NA	AKR1C1	aldo-keto reductase family 1, member C1 (dihydrodiol dehydrogenase 1; 20-alpha (3-alpha)-hydroxysteroid dehydrogenase)	1645	ENSG00000187134
P04083	NA	ANXA1	annexin A1	301	ENSG00000135046
P05556	NA	ITGB1	integrin, beta 1 (fibronectin receptor, beta polypeptide, antigen CD29 includes MDF2, MSK12)	3688	ENSG00000150093
molecular function	calcium ion binding	GO:0005509
C=665;O=3;E=0.53;R=5.63;rawP=0.0142;adjP=0.0805
P07384	NA	CAPN1	calpain 1, (mu/I) large subunit	823	ENSG00000014216
P04083	NA	ANXA1	annexin A1	301	ENSG00000135046
P13797	NA	PLS3	plastin 3	5358	ENSG00000102024
molecular function	cytoskeletal protein binding	GO:0008092
C=634;O=3;E=0.51;R=5.91;rawP=0.0125;adjP=0.0805
P07384	NA	CAPN1	calpain 1, (mu/I) large subunit	823	ENSG00000014216
P13797	NA	PLS3	plastin 3	5358	ENSG00000102024
P05556	NA	ITGB1	integrin, beta 1 (fibronectin receptor, beta polypeptide, antigen CD29 includes MDF2, MSK12)	3688	ENSG00000150093
molecular function	oxidoreductase activity	GO:0016491
C=697;O=3;E=0.56;R=5.37;rawP=0.0161;adjP=0.0805
Q04828	NA	AKR1C1	aldo-keto reductase family 1, member C1 (dihydrodiol dehydrogenase 1; 20-alpha (3-alpha)-hydroxysteroid dehydrogenase)	1645	ENSG00000187134
P02792	NA	FTL	ferritin, light polypeptide	2512	ENSG00000087086
P47895	NA	ALDH1A3	aldehyde dehydrogenase 1 family, member A3	220	ENSG00000184254
