## Supplementary material for "PGRMC1 phosphorylation and cell plasticity 1: glycolysis, mitochondria, tumor growth": File S8: 3a_MP-v-TM_10pc_blue_KEGG.xlsx

### Sheet: Sheet1
User data and parameters: User data: 3a_MP-v-TM_blue.txt, Organism: hsapiens, Id Type: uniprot_swissprot_accession, Ref Set: entrezgene_protein-coding, Significance Level: .1, Statistics Test: Hypergeometric, MTC: BH, Minimum: 3
The results for the enriched KEGG pathways are listed in this table. For each pathway, the first row lists its KEGG pathway
name, and corresponding KEGG ID. The second row lists
number of reference genes in the category (C), number of genes in the gene set and also in the category (O), expected number in the
category (E), Ratio of enrichment (R), p value from hypergeometric test (rawP), and p value adjusted by the multiple test adjustment (adjP).
Finally, genes in the pathway are listed. For each gene, the table lists the user uploaded ID and value (optional), Entrez ID,
Ensembl Gene Stable ID, Gene symbol, and description.
KEGG pathway	Metabolic pathways	1100
C=1130;O=15;E=2.51;R=5.98;rawP=1.00e-08;adjP=8.00e-08
Q9UBQ7	NA	GRHPR	glyoxylate reductase/hydroxypyruvate reductase	9380	ENSG00000137106
Q99798	NA	ACO2	aconitase 2, mitochondrial	50	ENSG00000100412
P10253	NA	GAA	glucosidase, alpha; acid	2548	ENSG00000171298
P54819	NA	AK2	adenylate kinase 2	204	ENSG00000004455
P00558	NA	PGK1	phosphoglycerate kinase 1	5230	ENSG00000102144
P42765	NA	ACAA2	acetyl-CoA acyltransferase 2	10449	ENSG00000167315
Q99714	NA	HSD17B10	hydroxysteroid (17-beta) dehydrogenase 10	3028	ENSG00000072506
P13674	NA	P4HA1	prolyl 4-hydroxylase, alpha polypeptide I	5033	ENSG00000122884
P49419	NA	ALDH7A1	aldehyde dehydrogenase 7 family, member A1	501	ENSG00000164904
P07741	NA	APRT	adenine phosphoribosyltransferase	353	ENSG00000198931
P06744	NA	GPI	glucose-6-phosphate isomerase	2821	ENSG00000105220
P19367	NA	HK1	hexokinase 1	3098	ENSG00000156515
P30837	NA	ALDH1B1	aldehyde dehydrogenase 1 family, member B1	219	ENSG00000137124
P00352	NA	ALDH1A1	aldehyde dehydrogenase 1 family, member A1	216	ENSG00000165092
P31040	NA	SDHA	succinate dehydrogenase complex, subunit A, flavoprotein (Fp)	6389	ENSG00000073578
KEGG pathway	Glycolysis / Gluconeogenesis	10
C=65;O=5;E=0.14;R=34.67;rawP=3.20e-07;adjP=1.28e-06
P49419	NA	ALDH7A1	aldehyde dehydrogenase 7 family, member A1	501	ENSG00000164904
P06744	NA	GPI	glucose-6-phosphate isomerase	2821	ENSG00000105220
P19367	NA	HK1	hexokinase 1	3098	ENSG00000156515
P30837	NA	ALDH1B1	aldehyde dehydrogenase 1 family, member B1	219	ENSG00000137124
P00558	NA	PGK1	phosphoglycerate kinase 1	5230	ENSG00000102144
KEGG pathway	Valine, leucine and isoleucine degradation	280
C=44;O=4;E=0.10;R=40.98;rawP=2.69e-06;adjP=7.17e-06
P49419	NA	ALDH7A1	aldehyde dehydrogenase 7 family, member A1	501	ENSG00000164904
P30837	NA	ALDH1B1	aldehyde dehydrogenase 1 family, member B1	219	ENSG00000137124
P42765	NA	ACAA2	acetyl-CoA acyltransferase 2	10449	ENSG00000167315
Q99714	NA	HSD17B10	hydroxysteroid (17-beta) dehydrogenase 10	3028	ENSG00000072506
KEGG pathway	Starch and sucrose metabolism	500
C=54;O=4;E=0.12;R=33.39;rawP=6.16e-06;adjP=1.23e-05
P06737	NA	PYGL	phosphorylase, glycogen, liver	5836	ENSG00000100504
P10253	NA	GAA	glucosidase, alpha; acid	2548	ENSG00000171298
P06744	NA	GPI	glucose-6-phosphate isomerase	2821	ENSG00000105220
P19367	NA	HK1	hexokinase 1	3098	ENSG00000156515
KEGG pathway	Pyruvate metabolism	620
C=40;O=3;E=0.09;R=33.80;rawP=9.52e-05;adjP=0.0001
P49419	NA	ALDH7A1	aldehyde dehydrogenase 7 family, member A1	501	ENSG00000164904
Q9UBQ7	NA	GRHPR	glyoxylate reductase/hydroxypyruvate reductase	9380	ENSG00000137106
P30837	NA	ALDH1B1	aldehyde dehydrogenase 1 family, member B1	219	ENSG00000137124
KEGG pathway	Fatty acid metabolism	71
C=43;O=3;E=0.10;R=31.45;rawP=0.0001;adjP=0.0001
P49419	NA	ALDH7A1	aldehyde dehydrogenase 7 family, member A1	501	ENSG00000164904
P30837	NA	ALDH1B1	aldehyde dehydrogenase 1 family, member B1	219	ENSG00000137124
P42765	NA	ACAA2	acetyl-CoA acyltransferase 2	10449	ENSG00000167315
KEGG pathway	Arginine and proline metabolism	330
C=54;O=3;E=0.12;R=25.04;rawP=0.0002;adjP=0.0002
P13674	NA	P4HA1	prolyl 4-hydroxylase, alpha polypeptide I	5033	ENSG00000122884
P49419	NA	ALDH7A1	aldehyde dehydrogenase 7 family, member A1	501	ENSG00000164904
P30837	NA	ALDH1B1	aldehyde dehydrogenase 1 family, member B1	219	ENSG00000137124
KEGG pathway	Huntington's disease	5016
C=183;O=3;E=0.41;R=7.39;rawP=0.0078;adjP=0.0078
P21980	NA	TGM2	transglutaminase 2 (C polypeptide, protein-glutamine-gamma-glutamyltransferase)	7052	ENSG00000198959
P31040	NA	SDHA	succinate dehydrogenase complex, subunit A, flavoprotein (Fp)	6389	ENSG00000073578
P04179	NA	SOD2	superoxide dismutase 2, mitochondrial	6648	ENSG00000112096
