## Supplementary material for "PGRMC1 phosphorylation and cell plasticity 1: glycolysis, mitochondria, tumor growth": File S8: 3a_MP-v-TM_10pc_blue_PC.xlsx

### Sheet: Sheet1
User data and parameters: User data: 3a_MP-v-TM_blue.txt, Organism: hsapiens, Id Type: uniprot_swissprot_accession, Ref Set: entrezgene_protein-coding, Significance Level: .1, Statistics Test: Hypergeometric, MTC: BH, Minimum: 3
The results for each enriched gene sets are listed in this table. For each pathway, the first row lists its gene set
name, and corresponding Gene Set ID. The second row lists
number of reference genes in the category (C), number of genes in the gene set and also in the category (O), expected number in the
category (E), Ratio of enrichment (R), p value from hypergeometric test (rawP), and p value adjusted by the multiple test adjustment (adjP).
Finally, genes in the pathway are listed. For each gene, the table lists the user uploaded ID and value (optional), Entrez ID,
Ensembl Gene Stable ID, Gene symbol, and description.
Pathway Commons pathway	Metabolism	DB_ID:634
C=824;O=13;E=1.83;R=7.11;rawP=1.63e-08;adjP=8.64e-07
Q9UBQ7	NA	GRHPR	glyoxylate reductase/hydroxypyruvate reductase	9380	ENSG00000137106
Q99798	NA	ACO2	aconitase 2, mitochondrial	50	ENSG00000100412
P54819	NA	AK2	adenylate kinase 2	204	ENSG00000004455
Q9UL46	NA	PSME2	proteasome (prosome, macropain) activator subunit 2 (PA28 beta)	5721	ENSG00000100911
Q01105	NA	SET	SET nuclear oncogene	6418	ENSG00000119335
Q99714	NA	HSD17B10	hydroxysteroid (17-beta) dehydrogenase 10	3028	ENSG00000072506
P39687	NA	ANP32A	acidic (leucine-rich) nuclear phosphoprotein 32 family, member A	8125	ENSG00000140350
P49419	NA	ALDH7A1	aldehyde dehydrogenase 7 family, member A1	501	ENSG00000164904
P07741	NA	APRT	adenine phosphoribosyltransferase	353	ENSG00000198931
Q06323	NA	PSME1	proteasome (prosome, macropain) activator subunit 1 (PA28 alpha)	5720	ENSG00000092010
P00352	NA	ALDH1A1	aldehyde dehydrogenase 1 family, member A1	216	ENSG00000165092
P31040	NA	SDHA	succinate dehydrogenase complex, subunit A, flavoprotein (Fp)	6389	ENSG00000073578
P38117	NA	ETFB	electron-transfer-flavoprotein, beta polypeptide	2109	ENSG00000105379
Pathway Commons pathway	Regulation of mRNA Stability by Proteins that Bind AU-rich Elements	DB_ID:858
C=104;O=4;E=0.23;R=17.34;rawP=8.27e-05;adjP=0.0009
P39687	NA	ANP32A	acidic (leucine-rich) nuclear phosphoprotein 32 family, member A	8125	ENSG00000140350
Q06323	NA	PSME1	proteasome (prosome, macropain) activator subunit 1 (PA28 alpha)	5720	ENSG00000092010
Q9UL46	NA	PSME2	proteasome (prosome, macropain) activator subunit 2 (PA28 beta)	5721	ENSG00000100911
Q01105	NA	SET	SET nuclear oncogene	6418	ENSG00000119335
Pathway Commons pathway	Metabolism of carbohydrates	DB_ID:905
C=92;O=4;E=0.20;R=19.60;rawP=5.12e-05;adjP=0.0009
P06737	NA	PYGL	phosphorylase, glycogen, liver	5836	ENSG00000100504
P06744	NA	GPI	glucose-6-phosphate isomerase	2821	ENSG00000105220
P19367	NA	HK1	hexokinase 1	3098	ENSG00000156515
P00558	NA	PGK1	phosphoglycerate kinase 1	5230	ENSG00000102144
Pathway Commons pathway	Glucose metabolism	DB_ID:898
C=36;O=3;E=0.08;R=37.56;rawP=6.92e-05;adjP=0.0009
P06737	NA	PYGL	phosphorylase, glycogen, liver	5836	ENSG00000100504
P06744	NA	GPI	glucose-6-phosphate isomerase	2821	ENSG00000105220
P00558	NA	PGK1	phosphoglycerate kinase 1	5230	ENSG00000102144
Pathway Commons pathway	Metabolism of amino acids and derivatives	DB_ID:875
C=188;O=5;E=0.42;R=11.99;rawP=5.87e-05;adjP=0.0009
P49419	NA	ALDH7A1	aldehyde dehydrogenase 7 family, member A1	501	ENSG00000164904
Q9UBQ7	NA	GRHPR	glyoxylate reductase/hydroxypyruvate reductase	9380	ENSG00000137106
Q06323	NA	PSME1	proteasome (prosome, macropain) activator subunit 1 (PA28 alpha)	5720	ENSG00000092010
Q9UL46	NA	PSME2	proteasome (prosome, macropain) activator subunit 2 (PA28 beta)	5721	ENSG00000100911
Q99714	NA	HSD17B10	hydroxysteroid (17-beta) dehydrogenase 10	3028	ENSG00000072506
Pathway Commons pathway	Metabolism of mRNA	DB_ID:864
C=235;O=4;E=0.52;R=7.67;rawP=0.0018;adjP=0.0159
P39687	NA	ANP32A	acidic (leucine-rich) nuclear phosphoprotein 32 family, member A	8125	ENSG00000140350
Q06323	NA	PSME1	proteasome (prosome, macropain) activator subunit 1 (PA28 alpha)	5720	ENSG00000092010
Q9UL46	NA	PSME2	proteasome (prosome, macropain) activator subunit 2 (PA28 beta)	5721	ENSG00000100911
Q01105	NA	SET	SET nuclear oncogene	6418	ENSG00000119335
Pathway Commons pathway	The citric acid (TCA) cycle and respiratory electron transport	DB_ID:547
C=118;O=3;E=0.26;R=11.46;rawP=0.0023;adjP=0.0174
Q99798	NA	ACO2	aconitase 2, mitochondrial	50	ENSG00000100412
P31040	NA	SDHA	succinate dehydrogenase complex, subunit A, flavoprotein (Fp)	6389	ENSG00000073578
P38117	NA	ETFB	electron-transfer-flavoprotein, beta polypeptide	2109	ENSG00000105379
Pathway Commons pathway	Metabolism of RNA	DB_ID:865
C=282;O=4;E=0.63;R=6.39;rawP=0.0035;adjP=0.0232
P39687	NA	ANP32A	acidic (leucine-rich) nuclear phosphoprotein 32 family, member A	8125	ENSG00000140350
Q06323	NA	PSME1	proteasome (prosome, macropain) activator subunit 1 (PA28 alpha)	5720	ENSG00000092010
Q9UL46	NA	PSME2	proteasome (prosome, macropain) activator subunit 2 (PA28 beta)	5721	ENSG00000100911
Q01105	NA	SET	SET nuclear oncogene	6418	ENSG00000119335
