## Supplementary material for "PGRMC1 phosphorylation and cell plasticity 1: glycolysis, mitochondria, tumor growth": File S8: 3a_MP-v-TM_10pc_blue_TF.xlsx

### Sheet: Sheet1
User data and parameters: User data: 3a_MP-v-TM_blue.txt, Organism: hsapiens, Id Type: uniprot_swissprot_accession, Ref Set: entrezgene_protein-coding, Significance Level: .1, Statistics Test: Hypergeometric, MTC: BH, Minimum: 3
The results for each enriched gene sets are listed in this table. For each gene set, the first row lists its gene set
name, and corresponding Gene Set ID. The second row lists
number of reference genes in the category (C), number of genes in the gene set and also in the category (O), expected number in the
category (E), Ratio of enrichment (R), p value from hypergeometric test (rawP), and p value adjusted by the multiple test adjustment (adjP).
Finally, genes in the gene set are listed. For each gene, the table lists the user uploaded ID and value (optional), Entrez ID,
Ensembl Gene Stable ID, Gene symbol, and description.
Transcrription Target	hsa_V$SP1_Q4_01	DB_ID:2308
C=248;O=3;E=0.55;R=5.45;rawP=0.0176;adjP=0.0478
P39687	NA	ANP32A	acidic (leucine-rich) nuclear phosphoprotein 32 family, member A	8125	ENSG00000140350
Q13263	NA	TRIM28	tripartite motif containing 28	10155	ENSG00000130726
Q16531	NA	DDB1	damage-specific DNA binding protein 1, 127kDa	1642	ENSG00000167986
Transcrription Target	hsa_STTTCRNTTT_V$IRF_Q6	DB_ID:2426
C=184;O=3;E=0.41;R=7.35;rawP=0.0079;adjP=0.0478
Q06323	NA	PSME1	proteasome (prosome, macropain) activator subunit 1 (PA28 alpha)	5720	ENSG00000092010
P00352	NA	ALDH1A1	aldehyde dehydrogenase 1 family, member A1	216	ENSG00000165092
Q9UL46	NA	PSME2	proteasome (prosome, macropain) activator subunit 2 (PA28 beta)	5721	ENSG00000100911
Transcrription Target	hsa_V$SP1_Q6_01	DB_ID:2307
C=238;O=3;E=0.53;R=5.68;rawP=0.0158;adjP=0.0478
P39687	NA	ANP32A	acidic (leucine-rich) nuclear phosphoprotein 32 family, member A	8125	ENSG00000140350
Q13263	NA	TRIM28	tripartite motif containing 28	10155	ENSG00000130726
Q16531	NA	DDB1	damage-specific DNA binding protein 1, 127kDa	1642	ENSG00000167986
Transcrription Target	hsa_GGGCGGR_V$SP1_Q6	DB_ID:2452
C=2863;O=13;E=6.35;R=2.05;rawP=0.0076;adjP=0.0478
Q99798	NA	ACO2	aconitase 2, mitochondrial	50	ENSG00000100412
P54819	NA	AK2	adenylate kinase 2	204	ENSG00000004455
Q01105	NA	SET	SET nuclear oncogene	6418	ENSG00000119335
P54727	NA	RAD23B	RAD23 homolog B (S. cerevisiae)	5887	ENSG00000119318
P13674	NA	P4HA1	prolyl 4-hydroxylase, alpha polypeptide I	5033	ENSG00000122884
P39687	NA	ANP32A	acidic (leucine-rich) nuclear phosphoprotein 32 family, member A	8125	ENSG00000140350
P07741	NA	APRT	adenine phosphoribosyltransferase	353	ENSG00000198931
P49419	NA	ALDH7A1	aldehyde dehydrogenase 7 family, member A1	501	ENSG00000164904
Q9BQ69	NA	MACROD1	MACRO domain containing 1	28992	ENSG00000133315
Q13263	NA	TRIM28	tripartite motif containing 28	10155	ENSG00000130726
Q16531	NA	DDB1	damage-specific DNA binding protein 1, 127kDa	1642	ENSG00000167986
P38117	NA	ETFB	electron-transfer-flavoprotein, beta polypeptide	2109	ENSG00000105379
Q13011	NA	ECH1	enoyl CoA hydratase 1, peroxisomal	1891	ENSG00000104823
Transcrription Target	hsa_V$SP1_Q6	DB_ID:1986
C=248;O=3;E=0.55;R=5.45;rawP=0.0176;adjP=0.0478
P39687	NA	ANP32A	acidic (leucine-rich) nuclear phosphoprotein 32 family, member A	8125	ENSG00000140350
Q13263	NA	TRIM28	tripartite motif containing 28	10155	ENSG00000130726
Q16531	NA	DDB1	damage-specific DNA binding protein 1, 127kDa	1642	ENSG00000167986
Transcrription Target	hsa_RCGCANGCGY_V$NRF1_Q6	DB_ID:2441
C=891;O=6;E=1.98;R=3.04;rawP=0.0133;adjP=0.0478
P13674	NA	P4HA1	prolyl 4-hydroxylase, alpha polypeptide I	5033	ENSG00000122884
P39687	NA	ANP32A	acidic (leucine-rich) nuclear phosphoprotein 32 family, member A	8125	ENSG00000140350
Q13263	NA	TRIM28	tripartite motif containing 28	10155	ENSG00000130726
P31040	NA	SDHA	succinate dehydrogenase complex, subunit A, flavoprotein (Fp)	6389	ENSG00000073578
Q01105	NA	SET	SET nuclear oncogene	6418	ENSG00000119335
P54727	NA	RAD23B	RAD23 homolog B (S. cerevisiae)	5887	ENSG00000119318
Transcrription Target	hsa_TGACCTTG_V$SF1_Q6	DB_ID:2450
C=237;O=3;E=0.53;R=5.71;rawP=0.0156;adjP=0.0478
Q99798	NA	ACO2	aconitase 2, mitochondrial	50	ENSG00000100412
P54819	NA	AK2	adenylate kinase 2	204	ENSG00000004455
Q05639	NA	EEF1A2	eukaryotic translation elongation factor 1 alpha 2	1917	ENSG00000101210
