## Supplementary material for "PGRMC1 phosphorylation and cell plasticity 1: glycolysis, mitochondria, tumor growth": File S8: 3a_MP-v-TM_10pc_blue_WikiPath.xlsx

### Sheet: Sheet1
User data and parameters: User data: 3a_MP-v-TM_blue.txt, Organism: hsapiens, Id Type: uniprot_swissprot_accession, Ref Set: entrezgene_protein-coding, Significance Level: .1, Statistics Test: Hypergeometric, MTC: BH, Minimum: 3
The results for each enriched gene sets are listed in this table. For each pathway, the first row lists its gene set
name, and corresponding Gene Set ID. The second row lists
number of reference genes in the category (C), number of genes in the gene set and also in the category (O), expected number in the
category (E), Ratio of enrichment (R), p value from hypergeometric test (rawP), and p value adjusted by the multiple test adjustment (adjP).
Finally, genes in the pathway are listed. For each gene, the table lists the user uploaded ID and value (optional), Entrez ID,
Ensembl Gene Stable ID, Gene symbol, and description.
Wikipathways pathway	Fatty Acid Biosynthesis	WP357
C=29;O=3;E=0.06;R=46.63;rawP=3.58e-05;adjP=7.16e-05
Q16698	NA	DECR1	2,4-dienoyl CoA reductase 1, mitochondrial	1666	ENSG00000104325
Q13011	NA	ECH1	enoyl CoA hydratase 1, peroxisomal	1891	ENSG00000104823
P42765	NA	ACAA2	acetyl-CoA acyltransferase 2	10449	ENSG00000167315
Wikipathways pathway	Glycolysis and Gluconeogenesis	WP534
C=50;O=3;E=0.11;R=27.04;rawP=0.0002;adjP=0.0002
P19367	NA	HK1	hexokinase 1	3098	ENSG00000156515
P06744	NA	GPI	glucose-6-phosphate isomerase	2821	ENSG00000105220
P00558	NA	PGK1	phosphoglycerate kinase 1	5230	ENSG00000102144
