## Supplementary material for "PGRMC1 phosphorylation and cell plasticity 1: glycolysis, mitochondria, tumor growth": File S8: final_mf_sig_all_1439167077.tsv

User file and parameters: User file: 3b_MP-v-TM_red.txt, Organism: hsapiens, Id Type: uniprot_swissprot_accession, Ref Set: entrezgene_protein-coding, Significance Level: .1, Statistics Test: Hypergeometric, MTC: BH, Minimum: 3
The results for all enriched MF GO category are listed in this table. For each GO category, the first row lists its sub-root
(molecular function), category name, and corresponding GO ID. The second row lists
number of reference genes in the category (C), number of genes in the gene set and also in the category (O), expected number in the
category (E), Ratio of enrichment (R), p value from hypergeometric test (rawP), and p value adjusted by the multiple test adjustment (adjP).
Finally, genes in the category are listed. For each gene, the table lists the user uploaded ID and value (optional), Entrez ID,
Ensembl Gene Stable ID, Gene symbol, and description.
molecular function	cytoskeletal protein binding	GO:0008092
C=634;O=6;E=1.57;R=3.83;rawP=0.0043;adjP=0.0102
Q92974	NA	9181	ENSG00000116584	ARHGEF2	Rho/Rac guanine nucleotide exchange factor (GEF) 2
P17655	NA	824	ENSG00000162909	CAPN2	calpain 2, (m/II) large subunit
P18206	NA	7414	ENSG00000035403	VCL	vinculin
Q86UP2	NA	3895	ENSG00000126777	KTN1	kinectin 1 (kinesin receptor)
O75369	NA	2317	ENSG00000136068	FLNB	filamin B, beta
P05556	NA	3688	ENSG00000150093	ITGB1	integrin, beta 1 (fibronectin receptor, beta polypeptide, antigen CD29 includes MDF2, MSK12)
molecular function	carboxylic acid binding	GO:0031406
C=194;O=4;E=0.48;R=8.35;rawP=0.0013;adjP=0.0042
Q04828	NA	1645	ENSG00000187134	AKR1C1	aldo-keto reductase family 1, member C1 (dihydrodiol dehydrogenase 1; 20-alpha (3-alpha)-hydroxysteroid dehydrogenase)
P17174	NA	2805	ENSG00000120053	GOT1	glutamic-oxaloacetic transaminase 1, soluble (aspartate aminotransferase 1)
P02768	NA	213	ENSG00000163631	ALB	albumin
P49588	NA	16	ENSG00000090861	AARS	alanyl-tRNA synthetase
molecular function	GTPase activity	GO:0003924
C=225;O=5;E=0.56;R=9.00;rawP=0.0002;adjP=0.0013
O00194	NA	5874	ENSG00000041353	RAB27B	RAB27B, member RAS oncogene family
P41091	NA	1968	ENSG00000130741	EIF2S3	eukaryotic translation initiation factor 2, subunit 3 gamma, 52kDa
P68371	NA	10383	ENSG00000188229	TUBB4B	tubulin, beta 4B class IVb
P68104	NA	1915	ENSG00000156508	EEF1A1	eukaryotic translation elongation factor 1 alpha 1
P61225	NA	5912	ENSG00000181467	RAP2B	RAP2B, member of RAS oncogene family
molecular function	drug binding	GO:0008144
C=89;O=3;E=0.22;R=13.64;rawP=0.0014;adjP=0.0043
P02795	NA	4502	ENSG00000125148	MT2A	metallothionein 2A
P00491	NA	4860	ENSG00000198805	PNP	purine nucleoside phosphorylase
P02768	NA	213	ENSG00000163631	ALB	albumin
molecular function	nucleoside-triphosphatase activity	GO:0017111
C=749;O=9;E=1.85;R=4.86;rawP=6.55e-05;adjP=0.0008
Q9NR30	NA	9188	ENSG00000165732	DDX21	DEAD (Asp-Glu-Ala-Asp) box helicase 21
P16615	NA	488	ENSG00000174437	ATP2A2	ATPase, Ca++ transporting, cardiac muscle, slow twitch 2
P41091	NA	1968	ENSG00000130741	EIF2S3	eukaryotic translation initiation factor 2, subunit 3 gamma, 52kDa
P68371	NA	10383	ENSG00000188229	TUBB4B	tubulin, beta 4B class IVb
P61225	NA	5912	ENSG00000181467	RAP2B	RAP2B, member of RAS oncogene family
P60842	NA	1973	ENSG00000161960	EIF4A1	eukaryotic translation initiation factor 4A1
O00194	NA	5874	ENSG00000041353	RAB27B	RAB27B, member RAS oncogene family
P68104	NA	1915	ENSG00000156508	EEF1A1	eukaryotic translation elongation factor 1 alpha 1
P11387	NA	7150	ENSG00000198900	TOP1	topoisomerase (DNA) I
molecular function	translation factor activity, nucleic acid binding	GO:0008135
C=79;O=6;E=0.20;R=30.74;rawP=3.62e-08;adjP=2.57e-06
P60842	NA	1973	ENSG00000161960	EIF4A1	eukaryotic translation initiation factor 4A1
P56537	NA	3692	ENSG00000242372	EIF6	eukaryotic translation initiation factor 6
P41091	NA	1968	ENSG00000130741	EIF2S3	eukaryotic translation initiation factor 2, subunit 3 gamma, 52kDa
P68104	NA	1915	ENSG00000156508	EEF1A1	eukaryotic translation elongation factor 1 alpha 1
P29692	NA	1936	ENSG00000104529	EEF1D	eukaryotic translation elongation factor 1 delta (guanine nucleotide exchange protein)
P24534	NA	1933	ENSG00000114942	EEF1B2	eukaryotic translation elongation factor 1 beta 2
molecular function	heterocyclic compound binding	GO:1901363
C=5290;O=21;E=13.07;R=1.61;rawP=0.0062;adjP=0.0136
Q16881	NA	7296	ENSG00000198431	TXNRD1	thioredoxin reductase 1
Q9NR30	NA	9188	ENSG00000165732	DDX21	DEAD (Asp-Glu-Ala-Asp) box helicase 21
P00491	NA	4860	ENSG00000198805	PNP	purine nucleoside phosphorylase
P68371	NA	10383	ENSG00000188229	TUBB4B	tubulin, beta 4B class IVb
P61225	NA	5912	ENSG00000181467	RAP2B	RAP2B, member of RAS oncogene family
P60842	NA	1973	ENSG00000161960	EIF4A1	eukaryotic translation initiation factor 4A1
P49588	NA	16	ENSG00000090861	AARS	alanyl-tRNA synthetase
P68104	NA	1915	ENSG00000156508	EEF1A1	eukaryotic translation elongation factor 1 alpha 1
P26639	NA	6897	ENSG00000113407	TARS	threonyl-tRNA synthetase
P04083	NA	301	ENSG00000135046	ANXA1	annexin A1
O00425	NA	10643	ENSG00000136231	IGF2BP3	insulin-like growth factor 2 mRNA binding protein 3
P24534	NA	1933	ENSG00000114942	EEF1B2	eukaryotic translation elongation factor 1 beta 2
P56537	NA	3692	ENSG00000242372	EIF6	eukaryotic translation initiation factor 6
P22102	NA	2618	ENSG00000159131	GART	phosphoribosylglycinamide formyltransferase, phosphoribosylglycinamide synthetase, phosphoribosylaminoimidazole synthetase
P16615	NA	488	ENSG00000174437	ATP2A2	ATPase, Ca++ transporting, cardiac muscle, slow twitch 2
P41091	NA	1968	ENSG00000130741	EIF2S3	eukaryotic translation initiation factor 2, subunit 3 gamma, 52kDa
P02768	NA	213	ENSG00000163631	ALB	albumin
P17174	NA	2805	ENSG00000120053	GOT1	glutamic-oxaloacetic transaminase 1, soluble (aspartate aminotransferase 1)
O00194	NA	5874	ENSG00000041353	RAB27B	RAB27B, member RAS oncogene family
P29692	NA	1936	ENSG00000104529	EEF1D	eukaryotic translation elongation factor 1 delta (guanine nucleotide exchange protein)
P11387	NA	7150	ENSG00000198900	TOP1	topoisomerase (DNA) I
molecular function	guanyl nucleotide binding	GO:0019001
C=383;O=5;E=0.95;R=5.28;rawP=0.0024;adjP=0.0066
O00194	NA	5874	ENSG00000041353	RAB27B	RAB27B, member RAS oncogene family
P41091	NA	1968	ENSG00000130741	EIF2S3	eukaryotic translation initiation factor 2, subunit 3 gamma, 52kDa
P68371	NA	10383	ENSG00000188229	TUBB4B	tubulin, beta 4B class IVb
P68104	NA	1915	ENSG00000156508	EEF1A1	eukaryotic translation elongation factor 1 alpha 1
P61225	NA	5912	ENSG00000181467	RAP2B	RAP2B, member of RAS oncogene family
molecular function	hydrolase activity, acting on acid anhydrides, in phosphorus-containing anhydrides	GO:0016818
C=786;O=9;E=1.94;R=4.63;rawP=9.50e-05;adjP=0.0008
Q9NR30	NA	9188	ENSG00000165732	DDX21	DEAD (Asp-Glu-Ala-Asp) box helicase 21
P16615	NA	488	ENSG00000174437	ATP2A2	ATPase, Ca++ transporting, cardiac muscle, slow twitch 2
P41091	NA	1968	ENSG00000130741	EIF2S3	eukaryotic translation initiation factor 2, subunit 3 gamma, 52kDa
P68371	NA	10383	ENSG00000188229	TUBB4B	tubulin, beta 4B class IVb
P61225	NA	5912	ENSG00000181467	RAP2B	RAP2B, member of RAS oncogene family
P60842	NA	1973	ENSG00000161960	EIF4A1	eukaryotic translation initiation factor 4A1
O00194	NA	5874	ENSG00000041353	RAB27B	RAB27B, member RAS oncogene family
P68104	NA	1915	ENSG00000156508	EEF1A1	eukaryotic translation elongation factor 1 alpha 1
P11387	NA	7150	ENSG00000198900	TOP1	topoisomerase (DNA) I
molecular function	purine ribonucleotide binding	GO:0032555
C=1835;O=12;E=4.53;R=2.65;rawP=0.0011;adjP=0.0039
Q9NR30	NA	9188	ENSG00000165732	DDX21	DEAD (Asp-Glu-Ala-Asp) box helicase 21
P22102	NA	2618	ENSG00000159131	GART	phosphoribosylglycinamide formyltransferase, phosphoribosylglycinamide synthetase, phosphoribosylaminoimidazole synthetase
P16615	NA	488	ENSG00000174437	ATP2A2	ATPase, Ca++ transporting, cardiac muscle, slow twitch 2
P41091	NA	1968	ENSG00000130741	EIF2S3	eukaryotic translation initiation factor 2, subunit 3 gamma, 52kDa
P68371	NA	10383	ENSG00000188229	TUBB4B	tubulin, beta 4B class IVb
P61225	NA	5912	ENSG00000181467	RAP2B	RAP2B, member of RAS oncogene family
P60842	NA	1973	ENSG00000161960	EIF4A1	eukaryotic translation initiation factor 4A1
O00194	NA	5874	ENSG00000041353	RAB27B	RAB27B, member RAS oncogene family
P49588	NA	16	ENSG00000090861	AARS	alanyl-tRNA synthetase
P68104	NA	1915	ENSG00000156508	EEF1A1	eukaryotic translation elongation factor 1 alpha 1
P26639	NA	6897	ENSG00000113407	TARS	threonyl-tRNA synthetase
P11387	NA	7150	ENSG00000198900	TOP1	topoisomerase (DNA) I
molecular function	translation initiation factor activity	GO:0003743
C=49;O=3;E=0.12;R=24.78;rawP=0.0002;adjP=0.0013
P60842	NA	1973	ENSG00000161960	EIF4A1	eukaryotic translation initiation factor 4A1
P56537	NA	3692	ENSG00000242372	EIF6	eukaryotic translation initiation factor 6
P41091	NA	1968	ENSG00000130741	EIF2S3	eukaryotic translation initiation factor 2, subunit 3 gamma, 52kDa
molecular function	ribonucleotide binding	GO:0032553
C=1850;O=12;E=4.57;R=2.63;rawP=0.0012;adjP=0.0041
Q9NR30	NA	9188	ENSG00000165732	DDX21	DEAD (Asp-Glu-Ala-Asp) box helicase 21
P22102	NA	2618	ENSG00000159131	GART	phosphoribosylglycinamide formyltransferase, phosphoribosylglycinamide synthetase, phosphoribosylaminoimidazole synthetase
P16615	NA	488	ENSG00000174437	ATP2A2	ATPase, Ca++ transporting, cardiac muscle, slow twitch 2
P41091	NA	1968	ENSG00000130741	EIF2S3	eukaryotic translation initiation factor 2, subunit 3 gamma, 52kDa
P68371	NA	10383	ENSG00000188229	TUBB4B	tubulin, beta 4B class IVb
P61225	NA	5912	ENSG00000181467	RAP2B	RAP2B, member of RAS oncogene family
P60842	NA	1973	ENSG00000161960	EIF4A1	eukaryotic translation initiation factor 4A1
O00194	NA	5874	ENSG00000041353	RAB27B	RAB27B, member RAS oncogene family
P49588	NA	16	ENSG00000090861	AARS	alanyl-tRNA synthetase
P68104	NA	1915	ENSG00000156508	EEF1A1	eukaryotic translation elongation factor 1 alpha 1
P26639	NA	6897	ENSG00000113407	TARS	threonyl-tRNA synthetase
P11387	NA	7150	ENSG00000198900	TOP1	topoisomerase (DNA) I
molecular function	nucleoside binding	GO:0001882
C=1823;O=13;E=4.50;R=2.89;rawP=0.0003;adjP=0.0018
Q9NR30	NA	9188	ENSG00000165732	DDX21	DEAD (Asp-Glu-Ala-Asp) box helicase 21
P22102	NA	2618	ENSG00000159131	GART	phosphoribosylglycinamide formyltransferase, phosphoribosylglycinamide synthetase, phosphoribosylaminoimidazole synthetase
P00491	NA	4860	ENSG00000198805	PNP	purine nucleoside phosphorylase
P16615	NA	488	ENSG00000174437	ATP2A2	ATPase, Ca++ transporting, cardiac muscle, slow twitch 2
P41091	NA	1968	ENSG00000130741	EIF2S3	eukaryotic translation initiation factor 2, subunit 3 gamma, 52kDa
P68371	NA	10383	ENSG00000188229	TUBB4B	tubulin, beta 4B class IVb
P61225	NA	5912	ENSG00000181467	RAP2B	RAP2B, member of RAS oncogene family
P60842	NA	1973	ENSG00000161960	EIF4A1	eukaryotic translation initiation factor 4A1
O00194	NA	5874	ENSG00000041353	RAB27B	RAB27B, member RAS oncogene family
P49588	NA	16	ENSG00000090861	AARS	alanyl-tRNA synthetase
P68104	NA	1915	ENSG00000156508	EEF1A1	eukaryotic translation elongation factor 1 alpha 1
P26639	NA	6897	ENSG00000113407	TARS	threonyl-tRNA synthetase
P11387	NA	7150	ENSG00000198900	TOP1	topoisomerase (DNA) I
molecular function	actin binding	GO:0003779
C=353;O=3;E=0.87;R=3.44;rawP=0.0560;adjP=0.0947
P18206	NA	7414	ENSG00000035403	VCL	vinculin
O75369	NA	2317	ENSG00000136068	FLNB	filamin B, beta
P05556	NA	3688	ENSG00000150093	ITGB1	integrin, beta 1 (fibronectin receptor, beta polypeptide, antigen CD29 includes MDF2, MSK12)
molecular function	translation elongation factor activity	GO:0003746
C=17;O=3;E=0.04;R=71.43;rawP=9.22e-06;adjP=0.0003
P68104	NA	1915	ENSG00000156508	EEF1A1	eukaryotic translation elongation factor 1 alpha 1
P29692	NA	1936	ENSG00000104529	EEF1D	eukaryotic translation elongation factor 1 delta (guanine nucleotide exchange protein)
P24534	NA	1933	ENSG00000114942	EEF1B2	eukaryotic translation elongation factor 1 beta 2
molecular function	enzyme inhibitor activity	GO:0004857
C=310;O=3;E=0.77;R=3.92;rawP=0.0407;adjP=0.0722
P04080	NA	1476	ENSG00000160213	CSTB	cystatin B (stefin B)
P09525	NA	307	ENSG00000196975	ANXA4	annexin A4
P04083	NA	301	ENSG00000135046	ANXA1	annexin A1
molecular function	lipid binding	GO:0008289
C=735;O=5;E=1.82;R=2.75;rawP=0.0334;adjP=0.0624
Q92974	NA	9181	ENSG00000116584	ARHGEF2	Rho/Rac guanine nucleotide exchange factor (GEF) 2
Q04828	NA	1645	ENSG00000187134	AKR1C1	aldo-keto reductase family 1, member C1 (dihydrodiol dehydrogenase 1; 20-alpha (3-alpha)-hydroxysteroid dehydrogenase)
P02768	NA	213	ENSG00000163631	ALB	albumin
P09525	NA	307	ENSG00000196975	ANXA4	annexin A4
P04083	NA	301	ENSG00000135046	ANXA1	annexin A1
molecular function	active transmembrane transporter activity	GO:0022804
C=306;O=3;E=0.76;R=3.97;rawP=0.0394;adjP=0.0717
P08195	NA	6520	ENSG00000168003	SLC3A2	solute carrier family 3 (activators of dibasic and neutral amino acid transport), member 2
Q15758	NA	6510	ENSG00000105281	SLC1A5	solute carrier family 1 (neutral amino acid transporter), member 5
P16615	NA	488	ENSG00000174437	ATP2A2	ATPase, Ca++ transporting, cardiac muscle, slow twitch 2
molecular function	cofactor binding	GO:0048037
C=259;O=3;E=0.64;R=4.69;rawP=0.0258;adjP=0.0509
Q16881	NA	7296	ENSG00000198431	TXNRD1	thioredoxin reductase 1
P17174	NA	2805	ENSG00000120053	GOT1	glutamic-oxaloacetic transaminase 1, soluble (aspartate aminotransferase 1)
P02768	NA	213	ENSG00000163631	ALB	albumin
molecular function	ribonucleoside binding	GO:0032549
C=1813;O=12;E=4.48;R=2.68;rawP=0.0010;adjP=0.0039
Q9NR30	NA	9188	ENSG00000165732	DDX21	DEAD (Asp-Glu-Ala-Asp) box helicase 21
P22102	NA	2618	ENSG00000159131	GART	phosphoribosylglycinamide formyltransferase, phosphoribosylglycinamide synthetase, phosphoribosylaminoimidazole synthetase
P16615	NA	488	ENSG00000174437	ATP2A2	ATPase, Ca++ transporting, cardiac muscle, slow twitch 2
P41091	NA	1968	ENSG00000130741	EIF2S3	eukaryotic translation initiation factor 2, subunit 3 gamma, 52kDa
P68371	NA	10383	ENSG00000188229	TUBB4B	tubulin, beta 4B class IVb
P61225	NA	5912	ENSG00000181467	RAP2B	RAP2B, member of RAS oncogene family
P60842	NA	1973	ENSG00000161960	EIF4A1	eukaryotic translation initiation factor 4A1
O00194	NA	5874	ENSG00000041353	RAB27B	RAB27B, member RAS oncogene family
P49588	NA	16	ENSG00000090861	AARS	alanyl-tRNA synthetase
P68104	NA	1915	ENSG00000156508	EEF1A1	eukaryotic translation elongation factor 1 alpha 1
P26639	NA	6897	ENSG00000113407	TARS	threonyl-tRNA synthetase
P11387	NA	7150	ENSG00000198900	TOP1	topoisomerase (DNA) I
molecular function	purine nucleoside binding	GO:0001883
C=1812;O=12;E=4.48;R=2.68;rawP=0.0010;adjP=0.0039
Q9NR30	NA	9188	ENSG00000165732	DDX21	DEAD (Asp-Glu-Ala-Asp) box helicase 21
P22102	NA	2618	ENSG00000159131	GART	phosphoribosylglycinamide formyltransferase, phosphoribosylglycinamide synthetase, phosphoribosylaminoimidazole synthetase
P16615	NA	488	ENSG00000174437	ATP2A2	ATPase, Ca++ transporting, cardiac muscle, slow twitch 2
P41091	NA	1968	ENSG00000130741	EIF2S3	eukaryotic translation initiation factor 2, subunit 3 gamma, 52kDa
P68371	NA	10383	ENSG00000188229	TUBB4B	tubulin, beta 4B class IVb
P61225	NA	5912	ENSG00000181467	RAP2B	RAP2B, member of RAS oncogene family
P60842	NA	1973	ENSG00000161960	EIF4A1	eukaryotic translation initiation factor 4A1
O00194	NA	5874	ENSG00000041353	RAB27B	RAB27B, member RAS oncogene family
P49588	NA	16	ENSG00000090861	AARS	alanyl-tRNA synthetase
P68104	NA	1915	ENSG00000156508	EEF1A1	eukaryotic translation elongation factor 1 alpha 1
P26639	NA	6897	ENSG00000113407	TARS	threonyl-tRNA synthetase
P11387	NA	7150	ENSG00000198900	TOP1	topoisomerase (DNA) I
molecular function	enzyme binding	GO:0019899
C=1086;O=6;E=2.68;R=2.24;rawP=0.0483;adjP=0.0836
Q92974	NA	9181	ENSG00000116584	ARHGEF2	Rho/Rac guanine nucleotide exchange factor (GEF) 2
P02768	NA	213	ENSG00000163631	ALB	albumin
P04080	NA	1476	ENSG00000160213	CSTB	cystatin B (stefin B)
P18206	NA	7414	ENSG00000035403	VCL	vinculin
P68104	NA	1915	ENSG00000156508	EEF1A1	eukaryotic translation elongation factor 1 alpha 1
P05556	NA	3688	ENSG00000150093	ITGB1	integrin, beta 1 (fibronectin receptor, beta polypeptide, antigen CD29 includes MDF2, MSK12)
molecular function	catalytic activity	GO:0003824
C=5299;O=21;E=13.09;R=1.60;rawP=0.0063;adjP=0.0136
Q16881	NA	7296	ENSG00000198431	TXNRD1	thioredoxin reductase 1
Q9NR30	NA	9188	ENSG00000165732	DDX21	DEAD (Asp-Glu-Ala-Asp) box helicase 21
P08195	NA	6520	ENSG00000168003	SLC3A2	solute carrier family 3 (activators of dibasic and neutral amino acid transport), member 2
P00491	NA	4860	ENSG00000198805	PNP	purine nucleoside phosphorylase
P68371	NA	10383	ENSG00000188229	TUBB4B	tubulin, beta 4B class IVb
P61225	NA	5912	ENSG00000181467	RAP2B	RAP2B, member of RAS oncogene family
Q04828	NA	1645	ENSG00000187134	AKR1C1	aldo-keto reductase family 1, member C1 (dihydrodiol dehydrogenase 1; 20-alpha (3-alpha)-hydroxysteroid dehydrogenase)
P60842	NA	1973	ENSG00000161960	EIF4A1	eukaryotic translation initiation factor 4A1
P49588	NA	16	ENSG00000090861	AARS	alanyl-tRNA synthetase
P68104	NA	1915	ENSG00000156508	EEF1A1	eukaryotic translation elongation factor 1 alpha 1
P26639	NA	6897	ENSG00000113407	TARS	threonyl-tRNA synthetase
P02786	NA	7037	ENSG00000072274	TFRC	transferrin receptor (p90, CD71)
P17655	NA	824	ENSG00000162909	CAPN2	calpain 2, (m/II) large subunit
P22102	NA	2618	ENSG00000159131	GART	phosphoribosylglycinamide formyltransferase, phosphoribosylglycinamide synthetase, phosphoribosylaminoimidazole synthetase
P16615	NA	488	ENSG00000174437	ATP2A2	ATPase, Ca++ transporting, cardiac muscle, slow twitch 2
P41091	NA	1968	ENSG00000130741	EIF2S3	eukaryotic translation initiation factor 2, subunit 3 gamma, 52kDa
P17174	NA	2805	ENSG00000120053	GOT1	glutamic-oxaloacetic transaminase 1, soluble (aspartate aminotransferase 1)
O00194	NA	5874	ENSG00000041353	RAB27B	RAB27B, member RAS oncogene family
Q6PIU2	NA	57552	ENSG00000144959	NCEH1	neutral cholesterol ester hydrolase 1
P51648	NA	224	ENSG00000072210	ALDH3A2	aldehyde dehydrogenase 3 family, member A2
P11387	NA	7150	ENSG00000198900	TOP1	topoisomerase (DNA) I
molecular function	binding	GO:0005488
C=11779;O=34;E=29.10;R=1.17;rawP=0.0296;adjP=0.0568
P68371	NA	10383	ENSG00000188229	TUBB4B	tubulin, beta 4B class IVb
P61225	NA	5912	ENSG00000181467	RAP2B	RAP2B, member of RAS oncogene family
Q04828	NA	1645	ENSG00000187134	AKR1C1	aldo-keto reductase family 1, member C1 (dihydrodiol dehydrogenase 1; 20-alpha (3-alpha)-hydroxysteroid dehydrogenase)
P49588	NA	16	ENSG00000090861	AARS	alanyl-tRNA synthetase
Q86UP2	NA	3895	ENSG00000126777	KTN1	kinectin 1 (kinesin receptor)
P68104	NA	1915	ENSG00000156508	EEF1A1	eukaryotic translation elongation factor 1 alpha 1
O75369	NA	2317	ENSG00000136068	FLNB	filamin B, beta
P02786	NA	7037	ENSG00000072274	TFRC	transferrin receptor (p90, CD71)
P24534	NA	1933	ENSG00000114942	EEF1B2	eukaryotic translation elongation factor 1 beta 2
O00425	NA	10643	ENSG00000136231	IGF2BP3	insulin-like growth factor 2 mRNA binding protein 3
P17655	NA	824	ENSG00000162909	CAPN2	calpain 2, (m/II) large subunit
P56537	NA	3692	ENSG00000242372	EIF6	eukaryotic translation initiation factor 6
P22102	NA	2618	ENSG00000159131	GART	phosphoribosylglycinamide formyltransferase, phosphoribosylglycinamide synthetase, phosphoribosylaminoimidazole synthetase
P16615	NA	488	ENSG00000174437	ATP2A2	ATPase, Ca++ transporting, cardiac muscle, slow twitch 2
Q92974	NA	9181	ENSG00000116584	ARHGEF2	Rho/Rac guanine nucleotide exchange factor (GEF) 2
P17174	NA	2805	ENSG00000120053	GOT1	glutamic-oxaloacetic transaminase 1, soluble (aspartate aminotransferase 1)
O00194	NA	5874	ENSG00000041353	RAB27B	RAB27B, member RAS oncogene family
P18206	NA	7414	ENSG00000035403	VCL	vinculin
P29692	NA	1936	ENSG00000104529	EEF1D	eukaryotic translation elongation factor 1 delta (guanine nucleotide exchange protein)
P11387	NA	7150	ENSG00000198900	TOP1	topoisomerase (DNA) I
Q16881	NA	7296	ENSG00000198431	TXNRD1	thioredoxin reductase 1
Q9NR30	NA	9188	ENSG00000165732	DDX21	DEAD (Asp-Glu-Ala-Asp) box helicase 21
P08195	NA	6520	ENSG00000168003	SLC3A2	solute carrier family 3 (activators of dibasic and neutral amino acid transport), member 2
P02795	NA	4502	ENSG00000125148	MT2A	metallothionein 2A
P00491	NA	4860	ENSG00000198805	PNP	purine nucleoside phosphorylase
P09525	NA	307	ENSG00000196975	ANXA4	annexin A4
P60842	NA	1973	ENSG00000161960	EIF4A1	eukaryotic translation initiation factor 4A1
P04080	NA	1476	ENSG00000160213	CSTB	cystatin B (stefin B)
P26639	NA	6897	ENSG00000113407	TARS	threonyl-tRNA synthetase
P04083	NA	301	ENSG00000135046	ANXA1	annexin A1
Q09666	NA	79026	ENSG00000124942	AHNAK	AHNAK nucleoprotein
P02768	NA	213	ENSG00000163631	ALB	albumin
P41091	NA	1968	ENSG00000130741	EIF2S3	eukaryotic translation initiation factor 2, subunit 3 gamma, 52kDa
P05556	NA	3688	ENSG00000150093	ITGB1	integrin, beta 1 (fibronectin receptor, beta polypeptide, antigen CD29 includes MDF2, MSK12)
molecular function	anion binding	GO:0043168
C=2371;O=17;E=5.86;R=2.90;rawP=1.52e-05;adjP=0.0004
Q16881	NA	7296	ENSG00000198431	TXNRD1	thioredoxin reductase 1
Q9NR30	NA	9188	ENSG00000165732	DDX21	DEAD (Asp-Glu-Ala-Asp) box helicase 21
P00491	NA	4860	ENSG00000198805	PNP	purine nucleoside phosphorylase
P68371	NA	10383	ENSG00000188229	TUBB4B	tubulin, beta 4B class IVb
P61225	NA	5912	ENSG00000181467	RAP2B	RAP2B, member of RAS oncogene family
Q04828	NA	1645	ENSG00000187134	AKR1C1	aldo-keto reductase family 1, member C1 (dihydrodiol dehydrogenase 1; 20-alpha (3-alpha)-hydroxysteroid dehydrogenase)
P60842	NA	1973	ENSG00000161960	EIF4A1	eukaryotic translation initiation factor 4A1
P49588	NA	16	ENSG00000090861	AARS	alanyl-tRNA synthetase
P68104	NA	1915	ENSG00000156508	EEF1A1	eukaryotic translation elongation factor 1 alpha 1
P26639	NA	6897	ENSG00000113407	TARS	threonyl-tRNA synthetase
P22102	NA	2618	ENSG00000159131	GART	phosphoribosylglycinamide formyltransferase, phosphoribosylglycinamide synthetase, phosphoribosylaminoimidazole synthetase
P16615	NA	488	ENSG00000174437	ATP2A2	ATPase, Ca++ transporting, cardiac muscle, slow twitch 2
P41091	NA	1968	ENSG00000130741	EIF2S3	eukaryotic translation initiation factor 2, subunit 3 gamma, 52kDa
P02768	NA	213	ENSG00000163631	ALB	albumin
P17174	NA	2805	ENSG00000120053	GOT1	glutamic-oxaloacetic transaminase 1, soluble (aspartate aminotransferase 1)
O00194	NA	5874	ENSG00000041353	RAB27B	RAB27B, member RAS oncogene family
P11387	NA	7150	ENSG00000198900	TOP1	topoisomerase (DNA) I
molecular function	pyrophosphatase activity	GO:0016462
C=783;O=9;E=1.93;R=4.65;rawP=9.23e-05;adjP=0.0008
Q9NR30	NA	9188	ENSG00000165732	DDX21	DEAD (Asp-Glu-Ala-Asp) box helicase 21
P16615	NA	488	ENSG00000174437	ATP2A2	ATPase, Ca++ transporting, cardiac muscle, slow twitch 2
P41091	NA	1968	ENSG00000130741	EIF2S3	eukaryotic translation initiation factor 2, subunit 3 gamma, 52kDa
P68371	NA	10383	ENSG00000188229	TUBB4B	tubulin, beta 4B class IVb
P61225	NA	5912	ENSG00000181467	RAP2B	RAP2B, member of RAS oncogene family
P60842	NA	1973	ENSG00000161960	EIF4A1	eukaryotic translation initiation factor 4A1
O00194	NA	5874	ENSG00000041353	RAB27B	RAB27B, member RAS oncogene family
P68104	NA	1915	ENSG00000156508	EEF1A1	eukaryotic translation elongation factor 1 alpha 1
P11387	NA	7150	ENSG00000198900	TOP1	topoisomerase (DNA) I
molecular function	purine nucleotide binding	GO:0017076
C=1842;O=12;E=4.55;R=2.64;rawP=0.0011;adjP=0.0039
Q9NR30	NA	9188	ENSG00000165732	DDX21	DEAD (Asp-Glu-Ala-Asp) box helicase 21
P22102	NA	2618	ENSG00000159131	GART	phosphoribosylglycinamide formyltransferase, phosphoribosylglycinamide synthetase, phosphoribosylaminoimidazole synthetase
P16615	NA	488	ENSG00000174437	ATP2A2	ATPase, Ca++ transporting, cardiac muscle, slow twitch 2
P41091	NA	1968	ENSG00000130741	EIF2S3	eukaryotic translation initiation factor 2, subunit 3 gamma, 52kDa
P68371	NA	10383	ENSG00000188229	TUBB4B	tubulin, beta 4B class IVb
P61225	NA	5912	ENSG00000181467	RAP2B	RAP2B, member of RAS oncogene family
P60842	NA	1973	ENSG00000161960	EIF4A1	eukaryotic translation initiation factor 4A1
O00194	NA	5874	ENSG00000041353	RAB27B	RAB27B, member RAS oncogene family
P49588	NA	16	ENSG00000090861	AARS	alanyl-tRNA synthetase
P68104	NA	1915	ENSG00000156508	EEF1A1	eukaryotic translation elongation factor 1 alpha 1
P26639	NA	6897	ENSG00000113407	TARS	threonyl-tRNA synthetase
P11387	NA	7150	ENSG00000198900	TOP1	topoisomerase (DNA) I
molecular function	RNA binding	GO:0003723
C=843;O=10;E=2.08;R=4.80;rawP=2.62e-05;adjP=0.0005
Q9NR30	NA	9188	ENSG00000165732	DDX21	DEAD (Asp-Glu-Ala-Asp) box helicase 21
P56537	NA	3692	ENSG00000242372	EIF6	eukaryotic translation initiation factor 6
P41091	NA	1968	ENSG00000130741	EIF2S3	eukaryotic translation initiation factor 2, subunit 3 gamma, 52kDa
P60842	NA	1973	ENSG00000161960	EIF4A1	eukaryotic translation initiation factor 4A1
P49588	NA	16	ENSG00000090861	AARS	alanyl-tRNA synthetase
P68104	NA	1915	ENSG00000156508	EEF1A1	eukaryotic translation elongation factor 1 alpha 1
P29692	NA	1936	ENSG00000104529	EEF1D	eukaryotic translation elongation factor 1 delta (guanine nucleotide exchange protein)
P04083	NA	301	ENSG00000135046	ANXA1	annexin A1
O00425	NA	10643	ENSG00000136231	IGF2BP3	insulin-like growth factor 2 mRNA binding protein 3
P24534	NA	1933	ENSG00000114942	EEF1B2	eukaryotic translation elongation factor 1 beta 2
molecular function	ATPase activity, coupled	GO:0042623
C=274;O=4;E=0.68;R=5.91;rawP=0.0045;adjP=0.0103
P60842	NA	1973	ENSG00000161960	EIF4A1	eukaryotic translation initiation factor 4A1
Q9NR30	NA	9188	ENSG00000165732	DDX21	DEAD (Asp-Glu-Ala-Asp) box helicase 21
P16615	NA	488	ENSG00000174437	ATP2A2	ATPase, Ca++ transporting, cardiac muscle, slow twitch 2
P11387	NA	7150	ENSG00000198900	TOP1	topoisomerase (DNA) I
molecular function	organic cyclic compound binding	GO:0097159
C=5342;O=22;E=13.20;R=1.67;rawP=0.0027;adjP=0.0068
Q16881	NA	7296	ENSG00000198431	TXNRD1	thioredoxin reductase 1
Q9NR30	NA	9188	ENSG00000165732	DDX21	DEAD (Asp-Glu-Ala-Asp) box helicase 21
P00491	NA	4860	ENSG00000198805	PNP	purine nucleoside phosphorylase
P68371	NA	10383	ENSG00000188229	TUBB4B	tubulin, beta 4B class IVb
P61225	NA	5912	ENSG00000181467	RAP2B	RAP2B, member of RAS oncogene family
Q04828	NA	1645	ENSG00000187134	AKR1C1	aldo-keto reductase family 1, member C1 (dihydrodiol dehydrogenase 1; 20-alpha (3-alpha)-hydroxysteroid dehydrogenase)
P60842	NA	1973	ENSG00000161960	EIF4A1	eukaryotic translation initiation factor 4A1
P49588	NA	16	ENSG00000090861	AARS	alanyl-tRNA synthetase
P68104	NA	1915	ENSG00000156508	EEF1A1	eukaryotic translation elongation factor 1 alpha 1
P26639	NA	6897	ENSG00000113407	TARS	threonyl-tRNA synthetase
P04083	NA	301	ENSG00000135046	ANXA1	annexin A1
O00425	NA	10643	ENSG00000136231	IGF2BP3	insulin-like growth factor 2 mRNA binding protein 3
P24534	NA	1933	ENSG00000114942	EEF1B2	eukaryotic translation elongation factor 1 beta 2
P56537	NA	3692	ENSG00000242372	EIF6	eukaryotic translation initiation factor 6
P22102	NA	2618	ENSG00000159131	GART	phosphoribosylglycinamide formyltransferase, phosphoribosylglycinamide synthetase, phosphoribosylaminoimidazole synthetase
P16615	NA	488	ENSG00000174437	ATP2A2	ATPase, Ca++ transporting, cardiac muscle, slow twitch 2
P41091	NA	1968	ENSG00000130741	EIF2S3	eukaryotic translation initiation factor 2, subunit 3 gamma, 52kDa
P02768	NA	213	ENSG00000163631	ALB	albumin
P17174	NA	2805	ENSG00000120053	GOT1	glutamic-oxaloacetic transaminase 1, soluble (aspartate aminotransferase 1)
O00194	NA	5874	ENSG00000041353	RAB27B	RAB27B, member RAS oncogene family
P29692	NA	1936	ENSG00000104529	EEF1D	eukaryotic translation elongation factor 1 delta (guanine nucleotide exchange protein)
P11387	NA	7150	ENSG00000198900	TOP1	topoisomerase (DNA) I
molecular function	purine ribonucleoside binding	GO:0032550
C=1809;O=12;E=4.47;R=2.69;rawP=0.0009;adjP=0.0039
Q9NR30	NA	9188	ENSG00000165732	DDX21	DEAD (Asp-Glu-Ala-Asp) box helicase 21
P22102	NA	2618	ENSG00000159131	GART	phosphoribosylglycinamide formyltransferase, phosphoribosylglycinamide synthetase, phosphoribosylaminoimidazole synthetase
P16615	NA	488	ENSG00000174437	ATP2A2	ATPase, Ca++ transporting, cardiac muscle, slow twitch 2
P41091	NA	1968	ENSG00000130741	EIF2S3	eukaryotic translation initiation factor 2, subunit 3 gamma, 52kDa
P68371	NA	10383	ENSG00000188229	TUBB4B	tubulin, beta 4B class IVb
P61225	NA	5912	ENSG00000181467	RAP2B	RAP2B, member of RAS oncogene family
P60842	NA	1973	ENSG00000161960	EIF4A1	eukaryotic translation initiation factor 4A1
O00194	NA	5874	ENSG00000041353	RAB27B	RAB27B, member RAS oncogene family
P49588	NA	16	ENSG00000090861	AARS	alanyl-tRNA synthetase
P68104	NA	1915	ENSG00000156508	EEF1A1	eukaryotic translation elongation factor 1 alpha 1
P26639	NA	6897	ENSG00000113407	TARS	threonyl-tRNA synthetase
P11387	NA	7150	ENSG00000198900	TOP1	topoisomerase (DNA) I
molecular function	purine ribonucleoside triphosphate binding	GO:0035639
C=1800;O=12;E=4.45;R=2.70;rawP=0.0009;adjP=0.0039
Q9NR30	NA	9188	ENSG00000165732	DDX21	DEAD (Asp-Glu-Ala-Asp) box helicase 21
P22102	NA	2618	ENSG00000159131	GART	phosphoribosylglycinamide formyltransferase, phosphoribosylglycinamide synthetase, phosphoribosylaminoimidazole synthetase
P16615	NA	488	ENSG00000174437	ATP2A2	ATPase, Ca++ transporting, cardiac muscle, slow twitch 2
P41091	NA	1968	ENSG00000130741	EIF2S3	eukaryotic translation initiation factor 2, subunit 3 gamma, 52kDa
P68371	NA	10383	ENSG00000188229	TUBB4B	tubulin, beta 4B class IVb
P61225	NA	5912	ENSG00000181467	RAP2B	RAP2B, member of RAS oncogene family
P60842	NA	1973	ENSG00000161960	EIF4A1	eukaryotic translation initiation factor 4A1
O00194	NA	5874	ENSG00000041353	RAB27B	RAB27B, member RAS oncogene family
P49588	NA	16	ENSG00000090861	AARS	alanyl-tRNA synthetase
P68104	NA	1915	ENSG00000156508	EEF1A1	eukaryotic translation elongation factor 1 alpha 1
P26639	NA	6897	ENSG00000113407	TARS	threonyl-tRNA synthetase
P11387	NA	7150	ENSG00000198900	TOP1	topoisomerase (DNA) I
molecular function	nucleotide binding	GO:0000166
C=2403;O=14;E=5.94;R=2.36;rawP=0.0011;adjP=0.0039
Q16881	NA	7296	ENSG00000198431	TXNRD1	thioredoxin reductase 1
Q9NR30	NA	9188	ENSG00000165732	DDX21	DEAD (Asp-Glu-Ala-Asp) box helicase 21
P22102	NA	2618	ENSG00000159131	GART	phosphoribosylglycinamide formyltransferase, phosphoribosylglycinamide synthetase, phosphoribosylaminoimidazole synthetase
P16615	NA	488	ENSG00000174437	ATP2A2	ATPase, Ca++ transporting, cardiac muscle, slow twitch 2
P41091	NA	1968	ENSG00000130741	EIF2S3	eukaryotic translation initiation factor 2, subunit 3 gamma, 52kDa
P68371	NA	10383	ENSG00000188229	TUBB4B	tubulin, beta 4B class IVb
P61225	NA	5912	ENSG00000181467	RAP2B	RAP2B, member of RAS oncogene family
P60842	NA	1973	ENSG00000161960	EIF4A1	eukaryotic translation initiation factor 4A1
O00194	NA	5874	ENSG00000041353	RAB27B	RAB27B, member RAS oncogene family
P49588	NA	16	ENSG00000090861	AARS	alanyl-tRNA synthetase
P68104	NA	1915	ENSG00000156508	EEF1A1	eukaryotic translation elongation factor 1 alpha 1
P26639	NA	6897	ENSG00000113407	TARS	threonyl-tRNA synthetase
P11387	NA	7150	ENSG00000198900	TOP1	topoisomerase (DNA) I
O00425	NA	10643	ENSG00000136231	IGF2BP3	insulin-like growth factor 2 mRNA binding protein 3
molecular function	guanyl ribonucleotide binding	GO:0032561
C=383;O=5;E=0.95;R=5.28;rawP=0.0024;adjP=0.0066
O00194	NA	5874	ENSG00000041353	RAB27B	RAB27B, member RAS oncogene family
P41091	NA	1968	ENSG00000130741	EIF2S3	eukaryotic translation initiation factor 2, subunit 3 gamma, 52kDa
P68371	NA	10383	ENSG00000188229	TUBB4B	tubulin, beta 4B class IVb
P68104	NA	1915	ENSG00000156508	EEF1A1	eukaryotic translation elongation factor 1 alpha 1
P61225	NA	5912	ENSG00000181467	RAP2B	RAP2B, member of RAS oncogene family
molecular function	nucleoside phosphate binding	GO:1901265
C=2404;O=14;E=5.94;R=2.36;rawP=0.0011;adjP=0.0039
Q16881	NA	7296	ENSG00000198431	TXNRD1	thioredoxin reductase 1
Q9NR30	NA	9188	ENSG00000165732	DDX21	DEAD (Asp-Glu-Ala-Asp) box helicase 21
P22102	NA	2618	ENSG00000159131	GART	phosphoribosylglycinamide formyltransferase, phosphoribosylglycinamide synthetase, phosphoribosylaminoimidazole synthetase
P16615	NA	488	ENSG00000174437	ATP2A2	ATPase, Ca++ transporting, cardiac muscle, slow twitch 2
P41091	NA	1968	ENSG00000130741	EIF2S3	eukaryotic translation initiation factor 2, subunit 3 gamma, 52kDa
P68371	NA	10383	ENSG00000188229	TUBB4B	tubulin, beta 4B class IVb
P61225	NA	5912	ENSG00000181467	RAP2B	RAP2B, member of RAS oncogene family
P60842	NA	1973	ENSG00000161960	EIF4A1	eukaryotic translation initiation factor 4A1
O00194	NA	5874	ENSG00000041353	RAB27B	RAB27B, member RAS oncogene family
P49588	NA	16	ENSG00000090861	AARS	alanyl-tRNA synthetase
P68104	NA	1915	ENSG00000156508	EEF1A1	eukaryotic translation elongation factor 1 alpha 1
P26639	NA	6897	ENSG00000113407	TARS	threonyl-tRNA synthetase
P11387	NA	7150	ENSG00000198900	TOP1	topoisomerase (DNA) I
O00425	NA	10643	ENSG00000136231	IGF2BP3	insulin-like growth factor 2 mRNA binding protein 3
molecular function	hydrolase activity, acting on acid anhydrides	GO:0016817
C=791;O=9;E=1.95;R=4.61;rawP=9.98e-05;adjP=0.0008
Q9NR30	NA	9188	ENSG00000165732	DDX21	DEAD (Asp-Glu-Ala-Asp) box helicase 21
P16615	NA	488	ENSG00000174437	ATP2A2	ATPase, Ca++ transporting, cardiac muscle, slow twitch 2
P41091	NA	1968	ENSG00000130741	EIF2S3	eukaryotic translation initiation factor 2, subunit 3 gamma, 52kDa
P68371	NA	10383	ENSG00000188229	TUBB4B	tubulin, beta 4B class IVb
P61225	NA	5912	ENSG00000181467	RAP2B	RAP2B, member of RAS oncogene family
P60842	NA	1973	ENSG00000161960	EIF4A1	eukaryotic translation initiation factor 4A1
O00194	NA	5874	ENSG00000041353	RAB27B	RAB27B, member RAS oncogene family
P68104	NA	1915	ENSG00000156508	EEF1A1	eukaryotic translation elongation factor 1 alpha 1
P11387	NA	7150	ENSG00000198900	TOP1	topoisomerase (DNA) I
molecular function	protein binding	GO:0005515
C=7301;O=26;E=18.04;R=1.44;rawP=0.0066;adjP=0.0138
P02795	NA	4502	ENSG00000125148	MT2A	metallothionein 2A
P08195	NA	6520	ENSG00000168003	SLC3A2	solute carrier family 3 (activators of dibasic and neutral amino acid transport), member 2
P68371	NA	10383	ENSG00000188229	TUBB4B	tubulin, beta 4B class IVb
P61225	NA	5912	ENSG00000181467	RAP2B	RAP2B, member of RAS oncogene family
P60842	NA	1973	ENSG00000161960	EIF4A1	eukaryotic translation initiation factor 4A1
P04080	NA	1476	ENSG00000160213	CSTB	cystatin B (stefin B)
Q86UP2	NA	3895	ENSG00000126777	KTN1	kinectin 1 (kinesin receptor)
P68104	NA	1915	ENSG00000156508	EEF1A1	eukaryotic translation elongation factor 1 alpha 1
P26639	NA	6897	ENSG00000113407	TARS	threonyl-tRNA synthetase
O75369	NA	2317	ENSG00000136068	FLNB	filamin B, beta
P02786	NA	7037	ENSG00000072274	TFRC	transferrin receptor (p90, CD71)
P04083	NA	301	ENSG00000135046	ANXA1	annexin A1
O00425	NA	10643	ENSG00000136231	IGF2BP3	insulin-like growth factor 2 mRNA binding protein 3
P24534	NA	1933	ENSG00000114942	EEF1B2	eukaryotic translation elongation factor 1 beta 2
P17655	NA	824	ENSG00000162909	CAPN2	calpain 2, (m/II) large subunit
P56537	NA	3692	ENSG00000242372	EIF6	eukaryotic translation initiation factor 6
Q09666	NA	79026	ENSG00000124942	AHNAK	AHNAK nucleoprotein
P16615	NA	488	ENSG00000174437	ATP2A2	ATPase, Ca++ transporting, cardiac muscle, slow twitch 2
P41091	NA	1968	ENSG00000130741	EIF2S3	eukaryotic translation initiation factor 2, subunit 3 gamma, 52kDa
P02768	NA	213	ENSG00000163631	ALB	albumin
P05556	NA	3688	ENSG00000150093	ITGB1	integrin, beta 1 (fibronectin receptor, beta polypeptide, antigen CD29 includes MDF2, MSK12)
Q92974	NA	9181	ENSG00000116584	ARHGEF2	Rho/Rac guanine nucleotide exchange factor (GEF) 2
O00194	NA	5874	ENSG00000041353	RAB27B	RAB27B, member RAS oncogene family
P18206	NA	7414	ENSG00000035403	VCL	vinculin
P29692	NA	1936	ENSG00000104529	EEF1D	eukaryotic translation elongation factor 1 delta (guanine nucleotide exchange protein)
P11387	NA	7150	ENSG00000198900	TOP1	topoisomerase (DNA) I
molecular function	hydrolase activity	GO:0016787
C=2343;O=13;E=5.79;R=2.25;rawP=0.0029;adjP=0.0071
P17655	NA	824	ENSG00000162909	CAPN2	calpain 2, (m/II) large subunit
Q9NR30	NA	9188	ENSG00000165732	DDX21	DEAD (Asp-Glu-Ala-Asp) box helicase 21
P16615	NA	488	ENSG00000174437	ATP2A2	ATPase, Ca++ transporting, cardiac muscle, slow twitch 2
P41091	NA	1968	ENSG00000130741	EIF2S3	eukaryotic translation initiation factor 2, subunit 3 gamma, 52kDa
P68371	NA	10383	ENSG00000188229	TUBB4B	tubulin, beta 4B class IVb
P61225	NA	5912	ENSG00000181467	RAP2B	RAP2B, member of RAS oncogene family
P60842	NA	1973	ENSG00000161960	EIF4A1	eukaryotic translation initiation factor 4A1
Q6PIU2	NA	57552	ENSG00000144959	NCEH1	neutral cholesterol ester hydrolase 1
O00194	NA	5874	ENSG00000041353	RAB27B	RAB27B, member RAS oncogene family
P49588	NA	16	ENSG00000090861	AARS	alanyl-tRNA synthetase
P68104	NA	1915	ENSG00000156508	EEF1A1	eukaryotic translation elongation factor 1 alpha 1
P02786	NA	7037	ENSG00000072274	TFRC	transferrin receptor (p90, CD71)
P11387	NA	7150	ENSG00000198900	TOP1	topoisomerase (DNA) I
molecular function	ATPase activity	GO:0016887
C=352;O=4;E=0.87;R=4.60;rawP=0.0108;adjP=0.0219
P60842	NA	1973	ENSG00000161960	EIF4A1	eukaryotic translation initiation factor 4A1
Q9NR30	NA	9188	ENSG00000165732	DDX21	DEAD (Asp-Glu-Ala-Asp) box helicase 21
P16615	NA	488	ENSG00000174437	ATP2A2	ATPase, Ca++ transporting, cardiac muscle, slow twitch 2
P11387	NA	7150	ENSG00000198900	TOP1	topoisomerase (DNA) I
molecular function	GTP binding	GO:0005525
C=370;O=5;E=0.91;R=5.47;rawP=0.0020;adjP=0.0059
O00194	NA	5874	ENSG00000041353	RAB27B	RAB27B, member RAS oncogene family
P41091	NA	1968	ENSG00000130741	EIF2S3	eukaryotic translation initiation factor 2, subunit 3 gamma, 52kDa
P68371	NA	10383	ENSG00000188229	TUBB4B	tubulin, beta 4B class IVb
P68104	NA	1915	ENSG00000156508	EEF1A1	eukaryotic translation elongation factor 1 alpha 1
P61225	NA	5912	ENSG00000181467	RAP2B	RAP2B, member of RAS oncogene family
molecular function	ion binding	GO:0043167
C=5721;O=23;E=14.13;R=1.63;rawP=0.0027;adjP=0.0068
Q16881	NA	7296	ENSG00000198431	TXNRD1	thioredoxin reductase 1
Q9NR30	NA	9188	ENSG00000165732	DDX21	DEAD (Asp-Glu-Ala-Asp) box helicase 21
P02795	NA	4502	ENSG00000125148	MT2A	metallothionein 2A
P08195	NA	6520	ENSG00000168003	SLC3A2	solute carrier family 3 (activators of dibasic and neutral amino acid transport), member 2
P00491	NA	4860	ENSG00000198805	PNP	purine nucleoside phosphorylase
P68371	NA	10383	ENSG00000188229	TUBB4B	tubulin, beta 4B class IVb
P09525	NA	307	ENSG00000196975	ANXA4	annexin A4
P61225	NA	5912	ENSG00000181467	RAP2B	RAP2B, member of RAS oncogene family
Q04828	NA	1645	ENSG00000187134	AKR1C1	aldo-keto reductase family 1, member C1 (dihydrodiol dehydrogenase 1; 20-alpha (3-alpha)-hydroxysteroid dehydrogenase)
P60842	NA	1973	ENSG00000161960	EIF4A1	eukaryotic translation initiation factor 4A1
P49588	NA	16	ENSG00000090861	AARS	alanyl-tRNA synthetase
P68104	NA	1915	ENSG00000156508	EEF1A1	eukaryotic translation elongation factor 1 alpha 1
P26639	NA	6897	ENSG00000113407	TARS	threonyl-tRNA synthetase
P04083	NA	301	ENSG00000135046	ANXA1	annexin A1
P17655	NA	824	ENSG00000162909	CAPN2	calpain 2, (m/II) large subunit
P22102	NA	2618	ENSG00000159131	GART	phosphoribosylglycinamide formyltransferase, phosphoribosylglycinamide synthetase, phosphoribosylaminoimidazole synthetase
P16615	NA	488	ENSG00000174437	ATP2A2	ATPase, Ca++ transporting, cardiac muscle, slow twitch 2
P41091	NA	1968	ENSG00000130741	EIF2S3	eukaryotic translation initiation factor 2, subunit 3 gamma, 52kDa
P02768	NA	213	ENSG00000163631	ALB	albumin
Q92974	NA	9181	ENSG00000116584	ARHGEF2	Rho/Rac guanine nucleotide exchange factor (GEF) 2
P17174	NA	2805	ENSG00000120053	GOT1	glutamic-oxaloacetic transaminase 1, soluble (aspartate aminotransferase 1)
O00194	NA	5874	ENSG00000041353	RAB27B	RAB27B, member RAS oncogene family
P11387	NA	7150	ENSG00000198900	TOP1	topoisomerase (DNA) I
molecular function	small molecule binding	GO:0036094
C=2595;O=17;E=6.41;R=2.65;rawP=5.10e-05;adjP=0.0007
Q16881	NA	7296	ENSG00000198431	TXNRD1	thioredoxin reductase 1
Q9NR30	NA	9188	ENSG00000165732	DDX21	DEAD (Asp-Glu-Ala-Asp) box helicase 21
P00491	NA	4860	ENSG00000198805	PNP	purine nucleoside phosphorylase
P68371	NA	10383	ENSG00000188229	TUBB4B	tubulin, beta 4B class IVb
P61225	NA	5912	ENSG00000181467	RAP2B	RAP2B, member of RAS oncogene family
P60842	NA	1973	ENSG00000161960	EIF4A1	eukaryotic translation initiation factor 4A1
P49588	NA	16	ENSG00000090861	AARS	alanyl-tRNA synthetase
P68104	NA	1915	ENSG00000156508	EEF1A1	eukaryotic translation elongation factor 1 alpha 1
P26639	NA	6897	ENSG00000113407	TARS	threonyl-tRNA synthetase
O00425	NA	10643	ENSG00000136231	IGF2BP3	insulin-like growth factor 2 mRNA binding protein 3
P22102	NA	2618	ENSG00000159131	GART	phosphoribosylglycinamide formyltransferase, phosphoribosylglycinamide synthetase, phosphoribosylaminoimidazole synthetase
P16615	NA	488	ENSG00000174437	ATP2A2	ATPase, Ca++ transporting, cardiac muscle, slow twitch 2
P41091	NA	1968	ENSG00000130741	EIF2S3	eukaryotic translation initiation factor 2, subunit 3 gamma, 52kDa
P02768	NA	213	ENSG00000163631	ALB	albumin
P17174	NA	2805	ENSG00000120053	GOT1	glutamic-oxaloacetic transaminase 1, soluble (aspartate aminotransferase 1)
O00194	NA	5874	ENSG00000041353	RAB27B	RAB27B, member RAS oncogene family
P11387	NA	7150	ENSG00000198900	TOP1	topoisomerase (DNA) I
