## Supplementary material for "PGRMC1 phosphorylation and cell plasticity 1: glycolysis, mitochondria, tumor growth": File S8: 3b_MP-v-TM_10pc_red_KEGG.xlsx

### Sheet: Sheet1
User data and parameters: User data: 3b_MP-v-TM_red.txt, Organism: hsapiens, Id Type: uniprot_swissprot_accession, Ref Set: entrezgene_protein-coding, Significance Level: .1, Statistics Test: Hypergeometric, MTC: BH, Minimum: 3
The results for the enriched KEGG pathways are listed in this table. For each pathway, the first row lists its KEGG pathway
name, and corresponding KEGG ID. The second row lists
number of reference genes in the category (C), number of genes in the gene set and also in the category (O), expected number in the
category (E), Ratio of enrichment (R), p value from hypergeometric test (rawP), and p value adjusted by the multiple test adjustment (adjP).
Finally, genes in the pathway are listed. For each gene, the table lists the user uploaded ID and value (optional), Entrez ID,
Ensembl Gene Stable ID, Gene symbol, and description.
KEGG pathway	Pathogenic Escherichia coli infection	5130
C=55;O=3;E=0.10;R=29.11;rawP=0.0001;adjP=0.0005
Q92974	NA	ARHGEF2	Rho/Rac guanine nucleotide exchange factor (GEF) 2	9181	ENSG00000116584
P68371	NA	TUBB4B	tubulin, beta 4B class IVb	10383	ENSG00000188229
P05556	NA	ITGB1	integrin, beta 1 (fibronectin receptor, beta polypeptide, antigen CD29 includes MDF2, MSK12)	3688	ENSG00000150093
KEGG pathway	Focal adhesion	4510
C=200;O=4;E=0.37;R=10.68;rawP=0.0005;adjP=0.0013
P17655	NA	CAPN2	calpain 2, (m/II) large subunit	824	ENSG00000162909
P18206	NA	VCL	vinculin	7414	ENSG00000035403
O75369	NA	FLNB	filamin B, beta	2317	ENSG00000136068
P05556	NA	ITGB1	integrin, beta 1 (fibronectin receptor, beta polypeptide, antigen CD29 includes MDF2, MSK12)	3688	ENSG00000150093
KEGG pathway	Phagosome	4145
C=152;O=3;E=0.28;R=10.53;rawP=0.0029;adjP=0.0036
P68371	NA	TUBB4B	tubulin, beta 4B class IVb	10383	ENSG00000188229
P02786	NA	TFRC	transferrin receptor (p90, CD71)	7037	ENSG00000072274
P05556	NA	ITGB1	integrin, beta 1 (fibronectin receptor, beta polypeptide, antigen CD29 includes MDF2, MSK12)	3688	ENSG00000150093
KEGG pathway	RNA transport	3013
C=151;O=3;E=0.28;R=10.60;rawP=0.0028;adjP=0.0036
P60842	NA	EIF4A1	eukaryotic translation initiation factor 4A1	1973	ENSG00000161960
P41091	NA	EIF2S3	eukaryotic translation initiation factor 2, subunit 3 gamma, 52kDa	1968	ENSG00000130741
P68104	NA	EEF1A1	eukaryotic translation elongation factor 1 alpha 1	1915	ENSG00000156508
