## Supplementary material for "PGRMC1 phosphorylation and cell plasticity 1: glycolysis, mitochondria, tumor growth": File S8: 3b_MP-v-TM_10pc_red_TF.xlsx

### Sheet: Sheet1
User data and parameters: User data: 3b_MP-v-TM_red.txt, Organism: hsapiens, Id Type: uniprot_swissprot_accession, Ref Set: entrezgene_protein-coding, Significance Level: .1, Statistics Test: Hypergeometric, MTC: BH, Minimum: 3
The results for each enriched gene sets are listed in this table. For each gene set, the first row lists its gene set
name, and corresponding Gene Set ID. The second row lists
number of reference genes in the category (C), number of genes in the gene set and also in the category (O), expected number in the
category (E), Ratio of enrichment (R), p value from hypergeometric test (rawP), and p value adjusted by the multiple test adjustment (adjP).
Finally, genes in the gene set are listed. For each gene, the table lists the user uploaded ID and value (optional), Entrez ID,
Ensembl Gene Stable ID, Gene symbol, and description.
Transcrription Target	hsa_V$HLF_01	DB_ID:2030
C=250;O=3;E=0.47;R=6.41;rawP=0.0114;adjP=0.0352
P60842	NA	EIF4A1	eukaryotic translation initiation factor 4A1	1973	ENSG00000161960
P02768	NA	ALB	albumin	213	ENSG00000163631
P11387	NA	TOP1	topoisomerase (DNA) I	7150	ENSG00000198900
Transcrription Target	hsa_V$HIF1_Q3	DB_ID:2273
C=225;O=3;E=0.42;R=7.12;rawP=0.0085;adjP=0.0352
Q86UP2	NA	KTN1	kinectin 1 (kinesin receptor)	3895	ENSG00000126777
P02786	NA	TFRC	transferrin receptor (p90, CD71)	7037	ENSG00000072274
O00425	NA	IGF2BP3	insulin-like growth factor 2 mRNA binding protein 3	10643	ENSG00000136231
Transcrription Target	hsa_V$MYCMAX_01	DB_ID:1923
C=250;O=3;E=0.47;R=6.41;rawP=0.0114;adjP=0.0352
P02786	NA	TFRC	transferrin receptor (p90, CD71)	7037	ENSG00000072274
P11387	NA	TOP1	topoisomerase (DNA) I	7150	ENSG00000198900
P24534	NA	EEF1B2	eukaryotic translation elongation factor 1 beta 2	1933	ENSG00000114942
Transcrription Target	hsa_V$E2A_Q2	DB_ID:2279
C=236;O=3;E=0.44;R=6.79;rawP=0.0097;adjP=0.0352
Q92974	NA	ARHGEF2	Rho/Rac guanine nucleotide exchange factor (GEF) 2	9181	ENSG00000116584
P16615	NA	ATP2A2	ATPase, Ca++ transporting, cardiac muscle, slow twitch 2	488	ENSG00000174437
Q9UK76	NA	HN1	hematological and neurological expressed 1	51155	ENSG00000189159
Transcrription Target	hsa_V$NERF_Q2	DB_ID:2163
C=243;O=3;E=0.46;R=6.59;rawP=0.0105;adjP=0.0352
P18206	NA	VCL	vinculin	7414	ENSG00000035403
P02786	NA	TFRC	transferrin receptor (p90, CD71)	7037	ENSG00000072274
Q9UK76	NA	HN1	hematological and neurological expressed 1	51155	ENSG00000189159
Transcrription Target	hsa_V$CEBPB_02	DB_ID:1922
C=250;O=3;E=0.47;R=6.41;rawP=0.0114;adjP=0.0352
P17174	NA	GOT1	glutamic-oxaloacetic transaminase 1, soluble (aspartate aminotransferase 1)	2805	ENSG00000120053
P60842	NA	EIF4A1	eukaryotic translation initiation factor 4A1	1973	ENSG00000161960
P11387	NA	TOP1	topoisomerase (DNA) I	7150	ENSG00000198900
Transcrription Target	hsa_TTAYRTAA_V$E4BP4_01	DB_ID:2411
C=251;O=3;E=0.47;R=6.38;rawP=0.0115;adjP=0.0352
Q09666	NA	AHNAK	AHNAK nucleoprotein	79026	ENSG00000124942
P02768	NA	ALB	albumin	213	ENSG00000163631
P61225	NA	RAP2B	RAP2B, member of RAS oncogene family	5912	ENSG00000181467
Transcrription Target	hsa_TGGNNNNNNKCCAR_UNKNOWN	DB_ID:2368
C=406;O=4;E=0.76;R=5.26;rawP=0.0068;adjP=0.0352
Q92974	NA	ARHGEF2	Rho/Rac guanine nucleotide exchange factor (GEF) 2	9181	ENSG00000116584
P17174	NA	GOT1	glutamic-oxaloacetic transaminase 1, soluble (aspartate aminotransferase 1)	2805	ENSG00000120053
P16615	NA	ATP2A2	ATPase, Ca++ transporting, cardiac muscle, slow twitch 2	488	ENSG00000174437
P18206	NA	VCL	vinculin	7414	ENSG00000035403
Transcrription Target	hsa_V$MAX_01	DB_ID:1924
C=256;O=3;E=0.48;R=6.26;rawP=0.0121;adjP=0.0352
P02786	NA	TFRC	transferrin receptor (p90, CD71)	7037	ENSG00000072274
P11387	NA	TOP1	topoisomerase (DNA) I	7150	ENSG00000198900
P24534	NA	EEF1B2	eukaryotic translation elongation factor 1 beta 2	1933	ENSG00000114942
Transcrription Target	hsa_GGGCGGR_V$SP1_Q6	DB_ID:2452
C=2863;O=13;E=5.36;R=2.42;rawP=0.0015;adjP=0.0352
Q16881	NA	TXNRD1	thioredoxin reductase 1	7296	ENSG00000198431
Q09666	NA	AHNAK	AHNAK nucleoprotein	79026	ENSG00000124942
P02795	NA	MT2A	metallothionein 2A	4502	ENSG00000125148
P41091	NA	EIF2S3	eukaryotic translation initiation factor 2, subunit 3 gamma, 52kDa	1968	ENSG00000130741
P09525	NA	ANXA4	annexin A4	307	ENSG00000196975
P05556	NA	ITGB1	integrin, beta 1 (fibronectin receptor, beta polypeptide, antigen CD29 includes MDF2, MSK12)	3688	ENSG00000150093
P60842	NA	EIF4A1	eukaryotic translation initiation factor 4A1	1973	ENSG00000161960
P18206	NA	VCL	vinculin	7414	ENSG00000035403
Q86UP2	NA	KTN1	kinectin 1 (kinesin receptor)	3895	ENSG00000126777
P68104	NA	EEF1A1	eukaryotic translation elongation factor 1 alpha 1	1915	ENSG00000156508
P11387	NA	TOP1	topoisomerase (DNA) I	7150	ENSG00000198900
Q9UK76	NA	HN1	hematological and neurological expressed 1	51155	ENSG00000189159
O00425	NA	IGF2BP3	insulin-like growth factor 2 mRNA binding protein 3	10643	ENSG00000136231
Transcrription Target	hsa_V$SMAD4_Q6	DB_ID:2229
C=235;O=3;E=0.44;R=6.81;rawP=0.0096;adjP=0.0352
P60842	NA	EIF4A1	eukaryotic translation initiation factor 4A1	1973	ENSG00000161960
P16615	NA	ATP2A2	ATPase, Ca++ transporting, cardiac muscle, slow twitch 2	488	ENSG00000174437
P68104	NA	EEF1A1	eukaryotic translation elongation factor 1 alpha 1	1915	ENSG00000156508
Transcrription Target	hsa_TGANTCA_V$AP1_C	DB_ID:2402
C=1092;O=6;E=2.05;R=2.93;rawP=0.0151;adjP=0.0403
Q92974	NA	ARHGEF2	Rho/Rac guanine nucleotide exchange factor (GEF) 2	9181	ENSG00000116584
O00194	NA	RAB27B	RAB27B, member RAS oncogene family	5874	ENSG00000041353
Q15758	NA	SLC1A5	solute carrier family 1 (neutral amino acid transporter), member 5	6510	ENSG00000105281
P16615	NA	ATP2A2	ATPase, Ca++ transporting, cardiac muscle, slow twitch 2	488	ENSG00000174437
P18206	NA	VCL	vinculin	7414	ENSG00000035403
P68104	NA	EEF1A1	eukaryotic translation elongation factor 1 alpha 1	1915	ENSG00000156508
Transcrription Target	hsa_GCTNWTTGK_UNKNOWN	DB_ID:2247
C=294;O=3;E=0.55;R=5.45;rawP=0.0175;adjP=0.0431
P60842	NA	EIF4A1	eukaryotic translation initiation factor 4A1	1973	ENSG00000161960
P16615	NA	ATP2A2	ATPase, Ca++ transporting, cardiac muscle, slow twitch 2	488	ENSG00000174437
Q9UK76	NA	HN1	hematological and neurological expressed 1	51155	ENSG00000189159
Transcrription Target	hsa_CTAWWWATA_V$RSRFC4_Q2	DB_ID:2448
C=352;O=3;E=0.66;R=4.55;rawP=0.0279;adjP=0.0595
Q09666	NA	AHNAK	AHNAK nucleoprotein	79026	ENSG00000124942
Q86UP2	NA	KTN1	kinectin 1 (kinesin receptor)	3895	ENSG00000126777
P61225	NA	RAP2B	RAP2B, member of RAS oncogene family	5912	ENSG00000181467
Transcrription Target	hsa_CATTGTYY_V$SOX9_B1	DB_ID:2451
C=350;O=3;E=0.66;R=4.58;rawP=0.0275;adjP=0.0595
P18206	NA	VCL	vinculin	7414	ENSG00000035403
P11387	NA	TOP1	topoisomerase (DNA) I	7150	ENSG00000198900
Q9UK76	NA	HN1	hematological and neurological expressed 1	51155	ENSG00000189159
Transcrription Target	hsa_CACGTG_V$MYC_Q2	DB_ID:2434
C=1008;O=5;E=1.89;R=2.65;rawP=0.0387;adjP=0.0774
P60842	NA	EIF4A1	eukaryotic translation initiation factor 4A1	1973	ENSG00000161960
P02786	NA	TFRC	transferrin receptor (p90, CD71)	7037	ENSG00000072274
P11387	NA	TOP1	topoisomerase (DNA) I	7150	ENSG00000198900
P24534	NA	EEF1B2	eukaryotic translation elongation factor 1 beta 2	1933	ENSG00000114942
O00425	NA	IGF2BP3	insulin-like growth factor 2 mRNA binding protein 3	10643	ENSG00000136231
Transcrription Target	hsa_GCCATNTTG_V$YY1_Q6	DB_ID:2459
C=416;O=3;E=0.78;R=3.85;rawP=0.0426;adjP=0.0802
P60842	NA	EIF4A1	eukaryotic translation initiation factor 4A1	1973	ENSG00000161960
Q9UK76	NA	HN1	hematological and neurological expressed 1	51155	ENSG00000189159
P24534	NA	EEF1B2	eukaryotic translation elongation factor 1 beta 2	1933	ENSG00000114942
Transcrription Target	hsa_RYTTCCTG_V$ETS2_B	DB_ID:2415
C=1060;O=5;E=1.99;R=2.52;rawP=0.0464;adjP=0.0825
Q92974	NA	ARHGEF2	Rho/Rac guanine nucleotide exchange factor (GEF) 2	9181	ENSG00000116584
Q15758	NA	SLC1A5	solute carrier family 1 (neutral amino acid transporter), member 5	6510	ENSG00000105281
P18206	NA	VCL	vinculin	7414	ENSG00000035403
O75369	NA	FLNB	filamin B, beta	2317	ENSG00000136068
P05556	NA	ITGB1	integrin, beta 1 (fibronectin receptor, beta polypeptide, antigen CD29 includes MDF2, MSK12)	3688	ENSG00000150093
Transcrription Target	hsa_GGGAGGRR_V$MAZ_Q6	DB_ID:2430
C=2223;O=8;E=4.16;R=1.92;rawP=0.0505;adjP=0.0851
P17174	NA	GOT1	glutamic-oxaloacetic transaminase 1, soluble (aspartate aminotransferase 1)	2805	ENSG00000120053
P60842	NA	EIF4A1	eukaryotic translation initiation factor 4A1	1973	ENSG00000161960
P22102	NA	GART	phosphoribosylglycinamide formyltransferase, phosphoribosylglycinamide synthetase, phosphoribosylaminoimidazole synthetase	2618	ENSG00000159131
Q09666	NA	AHNAK	AHNAK nucleoprotein	79026	ENSG00000124942
P16615	NA	ATP2A2	ATPase, Ca++ transporting, cardiac muscle, slow twitch 2	488	ENSG00000174437
P18206	NA	VCL	vinculin	7414	ENSG00000035403
P68104	NA	EEF1A1	eukaryotic translation elongation factor 1 alpha 1	1915	ENSG00000156508
O00425	NA	IGF2BP3	insulin-like growth factor 2 mRNA binding protein 3	10643	ENSG00000136231
