## Supplementary material for "PGRMC1 phosphorylation and cell plasticity 1: glycolysis, mitochondria, tumor growth": File S8: 3b_MP-v-TM_10pc_red_WikiPath.xlsx

### Sheet: Sheet1
User data and parameters: User data: 3b_MP-v-TM_red.txt, Organism: hsapiens, Id Type: uniprot_swissprot_accession, Ref Set: entrezgene_protein-coding, Significance Level: .1, Statistics Test: Hypergeometric, MTC: BH, Minimum: 3
The results for each enriched gene sets are listed in this table. For each pathway, the first row lists its gene set
name, and corresponding Gene Set ID. The second row lists
number of reference genes in the category (C), number of genes in the gene set and also in the category (O), expected number in the
category (E), Ratio of enrichment (R), p value from hypergeometric test (rawP), and p value adjusted by the multiple test adjustment (adjP).
Finally, genes in the pathway are listed. For each gene, the table lists the user uploaded ID and value (optional), Entrez ID,
Ensembl Gene Stable ID, Gene symbol, and description.
Wikipathways pathway	Translation Factors	WP107
C=51;O=6;E=0.10;R=62.80;rawP=4.84e-10;adjP=3.39e-09
P56537	NA	EIF6	eukaryotic translation initiation factor 6	3692	ENSG00000242372
P60842	NA	EIF4A1	eukaryotic translation initiation factor 4A1	1973	ENSG00000161960
P41091	NA	EIF2S3	eukaryotic translation initiation factor 2, subunit 3 gamma, 52kDa	1968	ENSG00000130741
P68104	NA	EEF1A1	eukaryotic translation elongation factor 1 alpha 1	1915	ENSG00000156508
P29692	NA	EEF1D	eukaryotic translation elongation factor 1 delta (guanine nucleotide exchange protein)	1936	ENSG00000104529
P24534	NA	EEF1B2	eukaryotic translation elongation factor 1 beta 2	1933	ENSG00000114942
Wikipathways pathway	Pathogenic Escherichia coli infection	WP2272
C=64;O=3;E=0.12;R=25.02;rawP=0.0002;adjP=0.0007
Q92974	NA	ARHGEF2	Rho/Rac guanine nucleotide exchange factor (GEF) 2	9181	ENSG00000116584
P68371	NA	TUBB4B	tubulin, beta 4B class IVb	10383	ENSG00000188229
P05556	NA	ITGB1	integrin, beta 1 (fibronectin receptor, beta polypeptide, antigen CD29 includes MDF2, MSK12)	3688	ENSG00000150093
Wikipathways pathway	Integrin-mediated cell adhesion	WP185
C=101;O=3;E=0.19;R=15.85;rawP=0.0009;adjP=0.0021
P17655	NA	CAPN2	calpain 2, (m/II) large subunit	824	ENSG00000162909
P18206	NA	VCL	vinculin	7414	ENSG00000035403
P05556	NA	ITGB1	integrin, beta 1 (fibronectin receptor, beta polypeptide, antigen CD29 includes MDF2, MSK12)	3688	ENSG00000150093
Wikipathways pathway	Lymphocyte TarBase	WP2004
C=533;O=5;E=1.00;R=5.01;rawP=0.0030;adjP=0.0039
Q16881	NA	TXNRD1	thioredoxin reductase 1	7296	ENSG00000198431
Q6PIU2	NA	NCEH1	neutral cholesterol ester hydrolase 1	57552	ENSG00000144959
O00194	NA	RAB27B	RAB27B, member RAS oncogene family	5874	ENSG00000041353
P16615	NA	ATP2A2	ATPase, Ca++ transporting, cardiac muscle, slow twitch 2	488	ENSG00000174437
P00491	NA	PNP	purine nucleoside phosphorylase	4860	ENSG00000198805
Wikipathways pathway	Leukocyte TarBase	WP2003
C=160;O=3;E=0.30;R=10.01;rawP=0.0033;adjP=0.0039
Q16881	NA	TXNRD1	thioredoxin reductase 1	7296	ENSG00000198431
P16615	NA	ATP2A2	ATPase, Ca++ transporting, cardiac muscle, slow twitch 2	488	ENSG00000174437
P00491	NA	PNP	purine nucleoside phosphorylase	4860	ENSG00000198805
Wikipathways pathway	Squamous cell TarBase	WP2006
C=150;O=3;E=0.28;R=10.68;rawP=0.0028;adjP=0.0039
Q16881	NA	TXNRD1	thioredoxin reductase 1	7296	ENSG00000198431
P16615	NA	ATP2A2	ATPase, Ca++ transporting, cardiac muscle, slow twitch 2	488	ENSG00000174437
P00491	NA	PNP	purine nucleoside phosphorylase	4860	ENSG00000198805
Wikipathways pathway	Muscle cell TarBase	WP2005
C=424;O=4;E=0.79;R=5.04;rawP=0.0079;adjP=0.0079
Q16881	NA	TXNRD1	thioredoxin reductase 1	7296	ENSG00000198431
Q6PIU2	NA	NCEH1	neutral cholesterol ester hydrolase 1	57552	ENSG00000144959
O00194	NA	RAB27B	RAB27B, member RAS oncogene family	5874	ENSG00000041353
P16615	NA	ATP2A2	ATPase, Ca++ transporting, cardiac muscle, slow twitch 2	488	ENSG00000174437
