## Supplementary material for "PGRMC1 phosphorylation and cell plasticity 1: glycolysis, mitochondria, tumor growth": File S8: 4a_WT-v-DM_10pc_blue_KEGG.xlsx

### Sheet: Sheet1
User data and parameters: User data: 4a_WT-v-DM_blue.txt, Organism: hsapiens, Id Type: uniprot_swissprot_accession, Ref Set: entrezgene_protein-coding, Significance Level: .1, Statistics Test: Hypergeometric, MTC: BH, Minimum: 3
The results for the enriched KEGG pathways are listed in this table. For each pathway, the first row lists its KEGG pathway
name, and corresponding KEGG ID. The second row lists
number of reference genes in the category (C), number of genes in the gene set and also in the category (O), expected number in the
category (E), Ratio of enrichment (R), p value from hypergeometric test (rawP), and p value adjusted by the multiple test adjustment (adjP).
Finally, genes in the pathway are listed. For each gene, the table lists the user uploaded ID and value (optional), Entrez ID,
Ensembl Gene Stable ID, Gene symbol, and description.
KEGG pathway	Aminoacyl-tRNA biosynthesis	970
C=41;O=3;E=0.13;R=23.56;rawP=0.0003;adjP=0.0024
P07814	NA	EPRS	glutamyl-prolyl-tRNA synthetase	2058	ENSG00000136628
P56192	NA	MARS	methionyl-tRNA synthetase	4141	ENSG00000166986
P12081	NA	HARS	histidyl-tRNA synthetase	3035	ENSG00000170445
KEGG pathway	Pathogenic Escherichia coli infection	5130
C=55;O=3;E=0.17;R=17.56;rawP=0.0007;adjP=0.0028
Q9BQE3	NA	TUBA1C	tubulin, alpha 1c	84790	ENSG00000167553
Q13885	NA	TUBB2A	tubulin, beta 2A class IIa	7280	ENSG00000137267
P68371	NA	TUBB4B	tubulin, beta 4B class IVb	10383	ENSG00000188229
KEGG pathway	Phagosome	4145
C=152;O=4;E=0.47;R=8.47;rawP=0.0013;adjP=0.0035
Q9BQE3	NA	TUBA1C	tubulin, alpha 1c	84790	ENSG00000167553
Q13885	NA	TUBB2A	tubulin, beta 2A class IIa	7280	ENSG00000137267
P68371	NA	TUBB4B	tubulin, beta 4B class IVb	10383	ENSG00000188229
P02786	NA	TFRC	transferrin receptor (p90, CD71)	7037	ENSG00000072274
KEGG pathway	Gap junction	4540
C=89;O=3;E=0.28;R=10.85;rawP=0.0027;adjP=0.0054
Q9BQE3	NA	TUBA1C	tubulin, alpha 1c	84790	ENSG00000167553
Q13885	NA	TUBB2A	tubulin, beta 2A class IIa	7280	ENSG00000137267
P68371	NA	TUBB4B	tubulin, beta 4B class IVb	10383	ENSG00000188229
KEGG pathway	RNA transport	3013
C=151;O=3;E=0.47;R=6.40;rawP=0.0116;adjP=0.0186
P41091	NA	EIF2S3	eukaryotic translation initiation factor 2, subunit 3 gamma, 52kDa	1968	ENSG00000130741
P68104	NA	EEF1A1	eukaryotic translation elongation factor 1 alpha 1	1915	ENSG00000156508
P41567	NA	EIF1	eukaryotic translation initiation factor 1	10209	ENSG00000173812
KEGG pathway	Purine metabolism	230
C=162;O=3;E=0.50;R=5.96;rawP=0.0140;adjP=0.0187
P12268	NA	IMPDH2	IMP (inosine 5'-monophosphate) dehydrogenase 2	3615	ENSG00000178035
P22102	NA	GART	phosphoribosylglycinamide formyltransferase, phosphoribosylglycinamide synthetase, phosphoribosylaminoimidazole synthetase	2618	ENSG00000159131
P00491	NA	PNP	purine nucleoside phosphorylase	4860	ENSG00000198805
KEGG pathway	Metabolic pathways	1100
C=1130;O=8;E=3.51;R=2.28;rawP=0.0231;adjP=0.0243
P07814	NA	EPRS	glutamyl-prolyl-tRNA synthetase	2058	ENSG00000136628
P17174	NA	GOT1	glutamic-oxaloacetic transaminase 1, soluble (aspartate aminotransferase 1)	2805	ENSG00000120053
P12268	NA	IMPDH2	IMP (inosine 5'-monophosphate) dehydrogenase 2	3615	ENSG00000178035
P22102	NA	GART	phosphoribosylglycinamide formyltransferase, phosphoribosylglycinamide synthetase, phosphoribosylaminoimidazole synthetase	2618	ENSG00000159131
P00491	NA	PNP	purine nucleoside phosphorylase	4860	ENSG00000198805
P00352	NA	ALDH1A1	aldehyde dehydrogenase 1 family, member A1	216	ENSG00000165092
P49327	NA	FASN	fatty acid synthase	2194	ENSG00000169710
P11586	NA	MTHFD1	methylenetetrahydrofolate dehydrogenase (NADP+ dependent) 1, methenyltetrahydrofolate cyclohydrolase, formyltetrahydrofolate synthetase	4522	ENSG00000100714
KEGG pathway	Focal adhesion	4510
C=200;O=3;E=0.62;R=4.83;rawP=0.0243;adjP=0.0243
P18206	NA	VCL	vinculin	7414	ENSG00000035403
O60610	NA	DIAPH1	diaphanous homolog 1 (Drosophila)	1729	ENSG00000131504
O75369	NA	FLNB	filamin B, beta	2317	ENSG00000136068
