## Supplementary material for "PGRMC1 phosphorylation and cell plasticity 1: glycolysis, mitochondria, tumor growth": File S8: 4a_WT-v-DM_10pc_blue_PC.xlsx

### Sheet: Sheet1
User data and parameters: User data: 4a_WT-v-DM_blue.txt, Organism: hsapiens, Id Type: uniprot_swissprot_accession, Ref Set: entrezgene_protein-coding, Significance Level: .1, Statistics Test: Hypergeometric, MTC: BH, Minimum: 3
The results for each enriched gene sets are listed in this table. For each pathway, the first row lists its gene set
name, and corresponding Gene Set ID. The second row lists
number of reference genes in the category (C), number of genes in the gene set and also in the category (O), expected number in the
category (E), Ratio of enrichment (R), p value from hypergeometric test (rawP), and p value adjusted by the multiple test adjustment (adjP).
Finally, genes in the pathway are listed. For each gene, the table lists the user uploaded ID and value (optional), Entrez ID,
Ensembl Gene Stable ID, Gene symbol, and description.
Pathway Commons pathway	Formation of tubulin folding intermediates by CCT/TriC	DB_ID:704
C=8;O=7;E=0.02;R=281.71;rawP=1.58e-17;adjP=1.15e-15
P40227	NA	CCT6A	chaperonin containing TCP1, subunit 6A (zeta 1)	908	ENSG00000146731
P49368	NA	CCT3	chaperonin containing TCP1, subunit 3 (gamma)	7203	ENSG00000163468
P78371	NA	CCT2	chaperonin containing TCP1, subunit 2 (beta)	10576	ENSG00000166226
P17987	NA	TCP1	t-complex 1	6950	ENSG00000120438
Q99832	NA	CCT7	chaperonin containing TCP1, subunit 7 (eta)	10574	ENSG00000135624
P50990	NA	CCT8	chaperonin containing TCP1, subunit 8 (theta)	10694	ENSG00000156261
P50991	NA	CCT4	chaperonin containing TCP1, subunit 4 (delta)	10575	ENSG00000115484
Pathway Commons pathway	Folding of actin by CCT/TriC	DB_ID:699
C=9;O=7;E=0.03;R=250.41;rawP=7.08e-17;adjP=1.72e-15
P40227	NA	CCT6A	chaperonin containing TCP1, subunit 6A (zeta 1)	908	ENSG00000146731
P49368	NA	CCT3	chaperonin containing TCP1, subunit 3 (gamma)	7203	ENSG00000163468
P78371	NA	CCT2	chaperonin containing TCP1, subunit 2 (beta)	10576	ENSG00000166226
P17987	NA	TCP1	t-complex 1	6950	ENSG00000120438
Q99832	NA	CCT7	chaperonin containing TCP1, subunit 7 (eta)	10574	ENSG00000135624
P50990	NA	CCT8	chaperonin containing TCP1, subunit 8 (theta)	10694	ENSG00000156261
P50991	NA	CCT4	chaperonin containing TCP1, subunit 4 (delta)	10575	ENSG00000115484
Pathway Commons pathway	Association of TriC/CCT with target proteins during biosynthesis	DB_ID:700
C=9;O=7;E=0.03;R=250.41;rawP=7.08e-17;adjP=1.72e-15
P40227	NA	CCT6A	chaperonin containing TCP1, subunit 6A (zeta 1)	908	ENSG00000146731
P49368	NA	CCT3	chaperonin containing TCP1, subunit 3 (gamma)	7203	ENSG00000163468
P78371	NA	CCT2	chaperonin containing TCP1, subunit 2 (beta)	10576	ENSG00000166226
P17987	NA	TCP1	t-complex 1	6950	ENSG00000120438
Q99832	NA	CCT7	chaperonin containing TCP1, subunit 7 (eta)	10574	ENSG00000135624
P50990	NA	CCT8	chaperonin containing TCP1, subunit 8 (theta)	10694	ENSG00000156261
P50991	NA	CCT4	chaperonin containing TCP1, subunit 4 (delta)	10575	ENSG00000115484
Pathway Commons pathway	Protein folding	DB_ID:712
C=28;O=9;E=0.09;R=103.48;rawP=9.77e-17;adjP=1.78e-15
P78371	NA	CCT2	chaperonin containing TCP1, subunit 2 (beta)	10576	ENSG00000166226
P17987	NA	TCP1	t-complex 1	6950	ENSG00000120438
Q13885	NA	TUBB2A	tubulin, beta 2A class IIa	7280	ENSG00000137267
P68371	NA	TUBB4B	tubulin, beta 4B class IVb	10383	ENSG00000188229
P40227	NA	CCT6A	chaperonin containing TCP1, subunit 6A (zeta 1)	908	ENSG00000146731
P49368	NA	CCT3	chaperonin containing TCP1, subunit 3 (gamma)	7203	ENSG00000163468
Q99832	NA	CCT7	chaperonin containing TCP1, subunit 7 (eta)	10574	ENSG00000135624
P50990	NA	CCT8	chaperonin containing TCP1, subunit 8 (theta)	10694	ENSG00000156261
P50991	NA	CCT4	chaperonin containing TCP1, subunit 4 (delta)	10575	ENSG00000115484
Pathway Commons pathway	Prefoldin mediated transfer of substrate to CCT/TriC	DB_ID:703
C=14;O=7;E=0.04;R=160.98;rawP=6.67e-15;adjP=9.74e-14
P40227	NA	CCT6A	chaperonin containing TCP1, subunit 6A (zeta 1)	908	ENSG00000146731
P49368	NA	CCT3	chaperonin containing TCP1, subunit 3 (gamma)	7203	ENSG00000163468
P78371	NA	CCT2	chaperonin containing TCP1, subunit 2 (beta)	10576	ENSG00000166226
P17987	NA	TCP1	t-complex 1	6950	ENSG00000120438
Q99832	NA	CCT7	chaperonin containing TCP1, subunit 7 (eta)	10574	ENSG00000135624
P50990	NA	CCT8	chaperonin containing TCP1, subunit 8 (theta)	10694	ENSG00000156261
P50991	NA	CCT4	chaperonin containing TCP1, subunit 4 (delta)	10575	ENSG00000115484
Pathway Commons pathway	Cooperation of Prefoldin and TriC/CCT in actin and tubulin folding	DB_ID:709
C=15;O=7;E=0.05;R=150.24;rawP=1.25e-14;adjP=1.52e-13
P40227	NA	CCT6A	chaperonin containing TCP1, subunit 6A (zeta 1)	908	ENSG00000146731
P49368	NA	CCT3	chaperonin containing TCP1, subunit 3 (gamma)	7203	ENSG00000163468
P78371	NA	CCT2	chaperonin containing TCP1, subunit 2 (beta)	10576	ENSG00000166226
P17987	NA	TCP1	t-complex 1	6950	ENSG00000120438
Q99832	NA	CCT7	chaperonin containing TCP1, subunit 7 (eta)	10574	ENSG00000135624
P50990	NA	CCT8	chaperonin containing TCP1, subunit 8 (theta)	10694	ENSG00000156261
P50991	NA	CCT4	chaperonin containing TCP1, subunit 4 (delta)	10575	ENSG00000115484
Pathway Commons pathway	Chaperonin-mediated protein folding	DB_ID:710
C=16;O=7;E=0.05;R=140.85;rawP=2.21e-14;adjP=2.30e-13
P40227	NA	CCT6A	chaperonin containing TCP1, subunit 6A (zeta 1)	908	ENSG00000146731
P49368	NA	CCT3	chaperonin containing TCP1, subunit 3 (gamma)	7203	ENSG00000163468
P78371	NA	CCT2	chaperonin containing TCP1, subunit 2 (beta)	10576	ENSG00000166226
P17987	NA	TCP1	t-complex 1	6950	ENSG00000120438
Q99832	NA	CCT7	chaperonin containing TCP1, subunit 7 (eta)	10574	ENSG00000135624
P50990	NA	CCT8	chaperonin containing TCP1, subunit 8 (theta)	10694	ENSG00000156261
P50991	NA	CCT4	chaperonin containing TCP1, subunit 4 (delta)	10575	ENSG00000115484
Pathway Commons pathway	Metabolism of proteins	DB_ID:728
C=260;O=14;E=0.81;R=17.34;rawP=4.87e-14;adjP=4.44e-13
P78371	NA	CCT2	chaperonin containing TCP1, subunit 2 (beta)	10576	ENSG00000166226
P17987	NA	TCP1	t-complex 1	6950	ENSG00000120438
Q13885	NA	TUBB2A	tubulin, beta 2A class IIa	7280	ENSG00000137267
P13639	NA	EEF2	eukaryotic translation elongation factor 2	1938	ENSG00000167658
P41091	NA	EIF2S3	eukaryotic translation initiation factor 2, subunit 3 gamma, 52kDa	1968	ENSG00000130741
P68371	NA	TUBB4B	tubulin, beta 4B class IVb	10383	ENSG00000188229
P40227	NA	CCT6A	chaperonin containing TCP1, subunit 6A (zeta 1)	908	ENSG00000146731
P49368	NA	CCT3	chaperonin containing TCP1, subunit 3 (gamma)	7203	ENSG00000163468
Q99832	NA	CCT7	chaperonin containing TCP1, subunit 7 (eta)	10574	ENSG00000135624
P62906	NA	RPL10A	ribosomal protein L10a	4736	ENSG00000198755
Q15056	NA	EIF4H	eukaryotic translation initiation factor 4H	7458	ENSG00000106682
P50990	NA	CCT8	chaperonin containing TCP1, subunit 8 (theta)	10694	ENSG00000156261
P68104	NA	EEF1A1	eukaryotic translation elongation factor 1 alpha 1	1915	ENSG00000156508
P50991	NA	CCT4	chaperonin containing TCP1, subunit 4 (delta)	10575	ENSG00000115484
Pathway Commons pathway	Gene Expression	DB_ID:531
C=379;O=9;E=1.18;R=7.65;rawP=2.45e-06;adjP=1.99e-05
P07814	NA	EPRS	glutamyl-prolyl-tRNA synthetase	2058	ENSG00000136628
P13639	NA	EEF2	eukaryotic translation elongation factor 2	1938	ENSG00000167658
P41091	NA	EIF2S3	eukaryotic translation initiation factor 2, subunit 3 gamma, 52kDa	1968	ENSG00000130741
P12081	NA	HARS	histidyl-tRNA synthetase	3035	ENSG00000170445
P67809	NA	YBX1	Y box binding protein 1	4904	ENSG00000065978
P56192	NA	MARS	methionyl-tRNA synthetase	4141	ENSG00000166986
P62906	NA	RPL10A	ribosomal protein L10a	4736	ENSG00000198755
Q15056	NA	EIF4H	eukaryotic translation initiation factor 4H	7458	ENSG00000106682
P68104	NA	EEF1A1	eukaryotic translation elongation factor 1 alpha 1	1915	ENSG00000156508
Pathway Commons pathway	Translation	DB_ID:722
C=118;O=5;E=0.37;R=13.64;rawP=3.29e-05;adjP=0.0002
P62906	NA	RPL10A	ribosomal protein L10a	4736	ENSG00000198755
P13639	NA	EEF2	eukaryotic translation elongation factor 2	1938	ENSG00000167658
P41091	NA	EIF2S3	eukaryotic translation initiation factor 2, subunit 3 gamma, 52kDa	1968	ENSG00000130741
Q15056	NA	EIF4H	eukaryotic translation initiation factor 4H	7458	ENSG00000106682
P68104	NA	EEF1A1	eukaryotic translation elongation factor 1 alpha 1	1915	ENSG00000156508
Pathway Commons pathway	Smooth Muscle Contraction	DB_ID:144
C=24;O=3;E=0.07;R=40.24;rawP=5.52e-05;adjP=0.0003
P07951	NA	TPM2	tropomyosin 2 (beta)	7169	ENSG00000198467
P18206	NA	VCL	vinculin	7414	ENSG00000035403
P67936	NA	TPM4	tropomyosin 4	7171	ENSG00000167460
Pathway Commons pathway	Cytosolic tRNA aminoacylation	DB_ID:520
C=24;O=3;E=0.07;R=40.24;rawP=5.52e-05;adjP=0.0003
P07814	NA	EPRS	glutamyl-prolyl-tRNA synthetase	2058	ENSG00000136628
P56192	NA	MARS	methionyl-tRNA synthetase	4141	ENSG00000166986
P12081	NA	HARS	histidyl-tRNA synthetase	3035	ENSG00000170445
Pathway Commons pathway	tRNA Aminoacylation	DB_ID:519
C=42;O=3;E=0.13;R=23.00;rawP=0.0003;adjP=0.0017
P07814	NA	EPRS	glutamyl-prolyl-tRNA synthetase	2058	ENSG00000136628
P56192	NA	MARS	methionyl-tRNA synthetase	4141	ENSG00000166986
P12081	NA	HARS	histidyl-tRNA synthetase	3035	ENSG00000170445
Pathway Commons pathway	Muscle contraction	DB_ID:146
C=50;O=3;E=0.16;R=19.32;rawP=0.0005;adjP=0.0026
P07951	NA	TPM2	tropomyosin 2 (beta)	7169	ENSG00000198467
P18206	NA	VCL	vinculin	7414	ENSG00000035403
P67936	NA	TPM4	tropomyosin 4	7171	ENSG00000167460
Pathway Commons pathway	Metabolism of nucleotides	DB_ID:639
C=58;O=3;E=0.18;R=16.65;rawP=0.0008;adjP=0.0039
Q16881	NA	TXNRD1	thioredoxin reductase 1	7296	ENSG00000198431
P22102	NA	GART	phosphoribosylglycinamide formyltransferase, phosphoribosylglycinamide synthetase, phosphoribosylaminoimidazole synthetase	2618	ENSG00000159131
P00491	NA	PNP	purine nucleoside phosphorylase	4860	ENSG00000198805
Pathway Commons pathway	Peptide chain elongation	DB_ID:714
C=83;O=3;E=0.26;R=11.64;rawP=0.0022;adjP=0.0100
P62906	NA	RPL10A	ribosomal protein L10a	4736	ENSG00000198755
P13639	NA	EEF2	eukaryotic translation elongation factor 2	1938	ENSG00000167658
P68104	NA	EEF1A1	eukaryotic translation elongation factor 1 alpha 1	1915	ENSG00000156508
Pathway Commons pathway	Eukaryotic Translation Elongation	DB_ID:713
C=86;O=3;E=0.27;R=11.23;rawP=0.0024;adjP=0.0103
P62906	NA	RPL10A	ribosomal protein L10a	4736	ENSG00000198755
P13639	NA	EEF2	eukaryotic translation elongation factor 2	1938	ENSG00000167658
P68104	NA	EEF1A1	eukaryotic translation elongation factor 1 alpha 1	1915	ENSG00000156508
Pathway Commons pathway	Metabolism	DB_ID:634
C=824;O=8;E=2.56;R=3.13;rawP=0.0038;adjP=0.0146
Q16881	NA	TXNRD1	thioredoxin reductase 1	7296	ENSG00000198431
P17174	NA	GOT1	glutamic-oxaloacetic transaminase 1, soluble (aspartate aminotransferase 1)	2805	ENSG00000120053
P22102	NA	GART	phosphoribosylglycinamide formyltransferase, phosphoribosylglycinamide synthetase, phosphoribosylaminoimidazole synthetase	2618	ENSG00000159131
P62906	NA	RPL10A	ribosomal protein L10a	4736	ENSG00000198755
P00491	NA	PNP	purine nucleoside phosphorylase	4860	ENSG00000198805
P00352	NA	ALDH1A1	aldehyde dehydrogenase 1 family, member A1	216	ENSG00000165092
P49327	NA	FASN	fatty acid synthase	2194	ENSG00000169710
P11586	NA	MTHFD1	methylenetetrahydrofolate dehydrogenase (NADP+ dependent) 1, methenyltetrahydrofolate cyclohydrolase, formyltetrahydrofolate synthetase	4522	ENSG00000100714
Pathway Commons pathway	L13a-mediated translational silencing of Ceruloplasmin expression	DB_ID:635
C=103;O=3;E=0.32;R=9.38;rawP=0.0040;adjP=0.0146
P62906	NA	RPL10A	ribosomal protein L10a	4736	ENSG00000198755
P41091	NA	EIF2S3	eukaryotic translation initiation factor 2, subunit 3 gamma, 52kDa	1968	ENSG00000130741
Q15056	NA	EIF4H	eukaryotic translation initiation factor 4H	7458	ENSG00000106682
Pathway Commons pathway	3' -UTR-mediated translational regulation	DB_ID:644
C=103;O=3;E=0.32;R=9.38;rawP=0.0040;adjP=0.0146
P62906	NA	RPL10A	ribosomal protein L10a	4736	ENSG00000198755
P41091	NA	EIF2S3	eukaryotic translation initiation factor 2, subunit 3 gamma, 52kDa	1968	ENSG00000130741
Q15056	NA	EIF4H	eukaryotic translation initiation factor 4H	7458	ENSG00000106682
Pathway Commons pathway	GTP hydrolysis and joining of the 60S ribosomal subunit	DB_ID:718
C=104;O=3;E=0.32;R=9.29;rawP=0.0042;adjP=0.0146
P62906	NA	RPL10A	ribosomal protein L10a	4736	ENSG00000198755
P41091	NA	EIF2S3	eukaryotic translation initiation factor 2, subunit 3 gamma, 52kDa	1968	ENSG00000130741
Q15056	NA	EIF4H	eukaryotic translation initiation factor 4H	7458	ENSG00000106682
Pathway Commons pathway	Eukaryotic Translation Initiation	DB_ID:723
C=111;O=3;E=0.34;R=8.70;rawP=0.0050;adjP=0.0159
P62906	NA	RPL10A	ribosomal protein L10a	4736	ENSG00000198755
P41091	NA	EIF2S3	eukaryotic translation initiation factor 2, subunit 3 gamma, 52kDa	1968	ENSG00000130741
Q15056	NA	EIF4H	eukaryotic translation initiation factor 4H	7458	ENSG00000106682
Pathway Commons pathway	Cap-dependent Translation Initiation	DB_ID:724
C=111;O=3;E=0.34;R=8.70;rawP=0.0050;adjP=0.0159
P62906	NA	RPL10A	ribosomal protein L10a	4736	ENSG00000198755
P41091	NA	EIF2S3	eukaryotic translation initiation factor 2, subunit 3 gamma, 52kDa	1968	ENSG00000130741
Q15056	NA	EIF4H	eukaryotic translation initiation factor 4H	7458	ENSG00000106682
Pathway Commons pathway	Signaling events mediated by VEGFR1 and VEGFR2	DB_ID:1516
C=1296;O=10;E=4.03;R=2.48;rawP=0.0063;adjP=0.0185
P34932	NA	HSPA4	heat shock 70kDa protein 4	3308	ENSG00000170606
P02795	NA	MT2A	metallothionein 2A	4502	ENSG00000125148
P08195	NA	SLC3A2	solute carrier family 3 (activators of dibasic and neutral amino acid transport), member 2	6520	ENSG00000168003
Q9NZM1	NA	MYOF	myoferlin	26509	ENSG00000138119
P13639	NA	EEF2	eukaryotic translation elongation factor 2	1938	ENSG00000167658
P52292	NA	KPNA2	karyopherin alpha 2 (RAG cohort 1, importin alpha 1)	3838	ENSG00000182481
P18206	NA	VCL	vinculin	7414	ENSG00000035403
O60610	NA	DIAPH1	diaphanous homolog 1 (Drosophila)	1729	ENSG00000131504
P02786	NA	TFRC	transferrin receptor (p90, CD71)	7037	ENSG00000072274
Q06830	NA	PRDX1	peroxiredoxin 1	5052	ENSG00000117450
Pathway Commons pathway	Alpha9 beta1 integrin signaling events	DB_ID:1578
C=1305;O=10;E=4.05;R=2.47;rawP=0.0066;adjP=0.0185
P34932	NA	HSPA4	heat shock 70kDa protein 4	3308	ENSG00000170606
P02795	NA	MT2A	metallothionein 2A	4502	ENSG00000125148
P08195	NA	SLC3A2	solute carrier family 3 (activators of dibasic and neutral amino acid transport), member 2	6520	ENSG00000168003
P13639	NA	EEF2	eukaryotic translation elongation factor 2	1938	ENSG00000167658
P52292	NA	KPNA2	karyopherin alpha 2 (RAG cohort 1, importin alpha 1)	3838	ENSG00000182481
P21980	NA	TGM2	transglutaminase 2 (C polypeptide, protein-glutamine-gamma-glutamyltransferase)	7052	ENSG00000198959
P18206	NA	VCL	vinculin	7414	ENSG00000035403
O60610	NA	DIAPH1	diaphanous homolog 1 (Drosophila)	1729	ENSG00000131504
P02786	NA	TFRC	transferrin receptor (p90, CD71)	7037	ENSG00000072274
Q06830	NA	PRDX1	peroxiredoxin 1	5052	ENSG00000117450
Pathway Commons pathway	VEGF and VEGFR signaling network	DB_ID:1575
C=1304;O=10;E=4.05;R=2.47;rawP=0.0066;adjP=0.0185
P34932	NA	HSPA4	heat shock 70kDa protein 4	3308	ENSG00000170606
P02795	NA	MT2A	metallothionein 2A	4502	ENSG00000125148
P08195	NA	SLC3A2	solute carrier family 3 (activators of dibasic and neutral amino acid transport), member 2	6520	ENSG00000168003
Q9NZM1	NA	MYOF	myoferlin	26509	ENSG00000138119
P13639	NA	EEF2	eukaryotic translation elongation factor 2	1938	ENSG00000167658
P52292	NA	KPNA2	karyopherin alpha 2 (RAG cohort 1, importin alpha 1)	3838	ENSG00000182481
P18206	NA	VCL	vinculin	7414	ENSG00000035403
O60610	NA	DIAPH1	diaphanous homolog 1 (Drosophila)	1729	ENSG00000131504
P02786	NA	TFRC	transferrin receptor (p90, CD71)	7037	ENSG00000072274
Q06830	NA	PRDX1	peroxiredoxin 1	5052	ENSG00000117450
Pathway Commons pathway	TRAIL signaling pathway	DB_ID:1480
C=1328;O=10;E=4.12;R=2.42;rawP=0.0075;adjP=0.0203
P34932	NA	HSPA4	heat shock 70kDa protein 4	3308	ENSG00000170606
P02795	NA	MT2A	metallothionein 2A	4502	ENSG00000125148
P08195	NA	SLC3A2	solute carrier family 3 (activators of dibasic and neutral amino acid transport), member 2	6520	ENSG00000168003
P13639	NA	EEF2	eukaryotic translation elongation factor 2	1938	ENSG00000167658
P52292	NA	KPNA2	karyopherin alpha 2 (RAG cohort 1, importin alpha 1)	3838	ENSG00000182481
P18206	NA	VCL	vinculin	7414	ENSG00000035403
O60610	NA	DIAPH1	diaphanous homolog 1 (Drosophila)	1729	ENSG00000131504
P02786	NA	TFRC	transferrin receptor (p90, CD71)	7037	ENSG00000072274
Q06830	NA	PRDX1	peroxiredoxin 1	5052	ENSG00000117450
P11387	NA	TOP1	topoisomerase (DNA) I	7150	ENSG00000198900
Pathway Commons pathway	Beta1 integrin cell surface interactions	DB_ID:1517
C=1351;O=10;E=4.20;R=2.38;rawP=0.0084;adjP=0.0219
P34932	NA	HSPA4	heat shock 70kDa protein 4	3308	ENSG00000170606
P02795	NA	MT2A	metallothionein 2A	4502	ENSG00000125148
P08195	NA	SLC3A2	solute carrier family 3 (activators of dibasic and neutral amino acid transport), member 2	6520	ENSG00000168003
P13639	NA	EEF2	eukaryotic translation elongation factor 2	1938	ENSG00000167658
P52292	NA	KPNA2	karyopherin alpha 2 (RAG cohort 1, importin alpha 1)	3838	ENSG00000182481
P21980	NA	TGM2	transglutaminase 2 (C polypeptide, protein-glutamine-gamma-glutamyltransferase)	7052	ENSG00000198959
P18206	NA	VCL	vinculin	7414	ENSG00000035403
O60610	NA	DIAPH1	diaphanous homolog 1 (Drosophila)	1729	ENSG00000131504
P02786	NA	TFRC	transferrin receptor (p90, CD71)	7037	ENSG00000072274
Q06830	NA	PRDX1	peroxiredoxin 1	5052	ENSG00000117450
Pathway Commons pathway	Regulation of CDC42 activity	DB_ID:1456
C=770;O=7;E=2.39;R=2.93;rawP=0.0097;adjP=0.0222
P52292	NA	KPNA2	karyopherin alpha 2 (RAG cohort 1, importin alpha 1)	3838	ENSG00000182481
P02795	NA	MT2A	metallothionein 2A	4502	ENSG00000125148
P08195	NA	SLC3A2	solute carrier family 3 (activators of dibasic and neutral amino acid transport), member 2	6520	ENSG00000168003
P18206	NA	VCL	vinculin	7414	ENSG00000035403
O60610	NA	DIAPH1	diaphanous homolog 1 (Drosophila)	1729	ENSG00000131504
Q06830	NA	PRDX1	peroxiredoxin 1	5052	ENSG00000117450
P02786	NA	TFRC	transferrin receptor (p90, CD71)	7037	ENSG00000072274
Pathway Commons pathway	Signaling events mediated by Hepatocyte Growth Factor Receptor (c-Met)	DB_ID:1491
C=1293;O=9;E=4.02;R=2.24;rawP=0.0179;adjP=0.0222
P34932	NA	HSPA4	heat shock 70kDa protein 4	3308	ENSG00000170606
P02795	NA	MT2A	metallothionein 2A	4502	ENSG00000125148
P08195	NA	SLC3A2	solute carrier family 3 (activators of dibasic and neutral amino acid transport), member 2	6520	ENSG00000168003
P13639	NA	EEF2	eukaryotic translation elongation factor 2	1938	ENSG00000167658
P52292	NA	KPNA2	karyopherin alpha 2 (RAG cohort 1, importin alpha 1)	3838	ENSG00000182481
P18206	NA	VCL	vinculin	7414	ENSG00000035403
O60610	NA	DIAPH1	diaphanous homolog 1 (Drosophila)	1729	ENSG00000131504
P02786	NA	TFRC	transferrin receptor (p90, CD71)	7037	ENSG00000072274
Q06830	NA	PRDX1	peroxiredoxin 1	5052	ENSG00000117450
Pathway Commons pathway	S1P1 pathway	DB_ID:1594
C=1288;O=9;E=4.00;R=2.25;rawP=0.0175;adjP=0.0222
P34932	NA	HSPA4	heat shock 70kDa protein 4	3308	ENSG00000170606
P02795	NA	MT2A	metallothionein 2A	4502	ENSG00000125148
P08195	NA	SLC3A2	solute carrier family 3 (activators of dibasic and neutral amino acid transport), member 2	6520	ENSG00000168003
P13639	NA	EEF2	eukaryotic translation elongation factor 2	1938	ENSG00000167658
P52292	NA	KPNA2	karyopherin alpha 2 (RAG cohort 1, importin alpha 1)	3838	ENSG00000182481
P18206	NA	VCL	vinculin	7414	ENSG00000035403
O60610	NA	DIAPH1	diaphanous homolog 1 (Drosophila)	1729	ENSG00000131504
P02786	NA	TFRC	transferrin receptor (p90, CD71)	7037	ENSG00000072274
Q06830	NA	PRDX1	peroxiredoxin 1	5052	ENSG00000117450
Pathway Commons pathway	Arf6 downstream pathway	DB_ID:1585
C=1288;O=9;E=4.00;R=2.25;rawP=0.0175;adjP=0.0222
P34932	NA	HSPA4	heat shock 70kDa protein 4	3308	ENSG00000170606
P02795	NA	MT2A	metallothionein 2A	4502	ENSG00000125148
P08195	NA	SLC3A2	solute carrier family 3 (activators of dibasic and neutral amino acid transport), member 2	6520	ENSG00000168003
P13639	NA	EEF2	eukaryotic translation elongation factor 2	1938	ENSG00000167658
P52292	NA	KPNA2	karyopherin alpha 2 (RAG cohort 1, importin alpha 1)	3838	ENSG00000182481
P18206	NA	VCL	vinculin	7414	ENSG00000035403
O60610	NA	DIAPH1	diaphanous homolog 1 (Drosophila)	1729	ENSG00000131504
P02786	NA	TFRC	transferrin receptor (p90, CD71)	7037	ENSG00000072274
Q06830	NA	PRDX1	peroxiredoxin 1	5052	ENSG00000117450
Pathway Commons pathway	Insulin Pathway	DB_ID:1466
C=1288;O=9;E=4.00;R=2.25;rawP=0.0175;adjP=0.0222
P34932	NA	HSPA4	heat shock 70kDa protein 4	3308	ENSG00000170606
P02795	NA	MT2A	metallothionein 2A	4502	ENSG00000125148
P08195	NA	SLC3A2	solute carrier family 3 (activators of dibasic and neutral amino acid transport), member 2	6520	ENSG00000168003
P13639	NA	EEF2	eukaryotic translation elongation factor 2	1938	ENSG00000167658
P52292	NA	KPNA2	karyopherin alpha 2 (RAG cohort 1, importin alpha 1)	3838	ENSG00000182481
P18206	NA	VCL	vinculin	7414	ENSG00000035403
O60610	NA	DIAPH1	diaphanous homolog 1 (Drosophila)	1729	ENSG00000131504
P02786	NA	TFRC	transferrin receptor (p90, CD71)	7037	ENSG00000072274
Q06830	NA	PRDX1	peroxiredoxin 1	5052	ENSG00000117450
Pathway Commons pathway	ErbB1 downstream signaling	DB_ID:1602
C=1288;O=9;E=4.00;R=2.25;rawP=0.0175;adjP=0.0222
P34932	NA	HSPA4	heat shock 70kDa protein 4	3308	ENSG00000170606
P02795	NA	MT2A	metallothionein 2A	4502	ENSG00000125148
P08195	NA	SLC3A2	solute carrier family 3 (activators of dibasic and neutral amino acid transport), member 2	6520	ENSG00000168003
P13639	NA	EEF2	eukaryotic translation elongation factor 2	1938	ENSG00000167658
P52292	NA	KPNA2	karyopherin alpha 2 (RAG cohort 1, importin alpha 1)	3838	ENSG00000182481
P18206	NA	VCL	vinculin	7414	ENSG00000035403
O60610	NA	DIAPH1	diaphanous homolog 1 (Drosophila)	1729	ENSG00000131504
P02786	NA	TFRC	transferrin receptor (p90, CD71)	7037	ENSG00000072274
Q06830	NA	PRDX1	peroxiredoxin 1	5052	ENSG00000117450
Pathway Commons pathway	Urokinase-type plasminogen activator (uPA) and uPAR-mediated signaling	DB_ID:1519
C=1288;O=9;E=4.00;R=2.25;rawP=0.0175;adjP=0.0222
P34932	NA	HSPA4	heat shock 70kDa protein 4	3308	ENSG00000170606
P02795	NA	MT2A	metallothionein 2A	4502	ENSG00000125148
P08195	NA	SLC3A2	solute carrier family 3 (activators of dibasic and neutral amino acid transport), member 2	6520	ENSG00000168003
P13639	NA	EEF2	eukaryotic translation elongation factor 2	1938	ENSG00000167658
P52292	NA	KPNA2	karyopherin alpha 2 (RAG cohort 1, importin alpha 1)	3838	ENSG00000182481
P18206	NA	VCL	vinculin	7414	ENSG00000035403
O60610	NA	DIAPH1	diaphanous homolog 1 (Drosophila)	1729	ENSG00000131504
P02786	NA	TFRC	transferrin receptor (p90, CD71)	7037	ENSG00000072274
Q06830	NA	PRDX1	peroxiredoxin 1	5052	ENSG00000117450
Pathway Commons pathway	EGFR-dependent Endothelin signaling events	DB_ID:1603
C=1289;O=9;E=4.00;R=2.25;rawP=0.0175;adjP=0.0222
P34932	NA	HSPA4	heat shock 70kDa protein 4	3308	ENSG00000170606
P02795	NA	MT2A	metallothionein 2A	4502	ENSG00000125148
P08195	NA	SLC3A2	solute carrier family 3 (activators of dibasic and neutral amino acid transport), member 2	6520	ENSG00000168003
P13639	NA	EEF2	eukaryotic translation elongation factor 2	1938	ENSG00000167658
P52292	NA	KPNA2	karyopherin alpha 2 (RAG cohort 1, importin alpha 1)	3838	ENSG00000182481
P18206	NA	VCL	vinculin	7414	ENSG00000035403
O60610	NA	DIAPH1	diaphanous homolog 1 (Drosophila)	1729	ENSG00000131504
P02786	NA	TFRC	transferrin receptor (p90, CD71)	7037	ENSG00000072274
Q06830	NA	PRDX1	peroxiredoxin 1	5052	ENSG00000117450
Pathway Commons pathway	EGF receptor (ErbB1) signaling pathway	DB_ID:1550
C=1288;O=9;E=4.00;R=2.25;rawP=0.0175;adjP=0.0222
P34932	NA	HSPA4	heat shock 70kDa protein 4	3308	ENSG00000170606
P02795	NA	MT2A	metallothionein 2A	4502	ENSG00000125148
P08195	NA	SLC3A2	solute carrier family 3 (activators of dibasic and neutral amino acid transport), member 2	6520	ENSG00000168003
P13639	NA	EEF2	eukaryotic translation elongation factor 2	1938	ENSG00000167658
P52292	NA	KPNA2	karyopherin alpha 2 (RAG cohort 1, importin alpha 1)	3838	ENSG00000182481
P18206	NA	VCL	vinculin	7414	ENSG00000035403
O60610	NA	DIAPH1	diaphanous homolog 1 (Drosophila)	1729	ENSG00000131504
P02786	NA	TFRC	transferrin receptor (p90, CD71)	7037	ENSG00000072274
Q06830	NA	PRDX1	peroxiredoxin 1	5052	ENSG00000117450
Pathway Commons pathway	Integrin-linked kinase signaling	DB_ID:1546
C=656;O=6;E=2.04;R=2.94;rawP=0.0160;adjP=0.0222
P52292	NA	KPNA2	karyopherin alpha 2 (RAG cohort 1, importin alpha 1)	3838	ENSG00000182481
P02795	NA	MT2A	metallothionein 2A	4502	ENSG00000125148
P08195	NA	SLC3A2	solute carrier family 3 (activators of dibasic and neutral amino acid transport), member 2	6520	ENSG00000168003
O60610	NA	DIAPH1	diaphanous homolog 1 (Drosophila)	1729	ENSG00000131504
Q06830	NA	PRDX1	peroxiredoxin 1	5052	ENSG00000117450
P02786	NA	TFRC	transferrin receptor (p90, CD71)	7037	ENSG00000072274
Pathway Commons pathway	GMCSF-mediated signaling events	DB_ID:1461
C=1292;O=9;E=4.01;R=2.24;rawP=0.0178;adjP=0.0222
P34932	NA	HSPA4	heat shock 70kDa protein 4	3308	ENSG00000170606
P02795	NA	MT2A	metallothionein 2A	4502	ENSG00000125148
P08195	NA	SLC3A2	solute carrier family 3 (activators of dibasic and neutral amino acid transport), member 2	6520	ENSG00000168003
P13639	NA	EEF2	eukaryotic translation elongation factor 2	1938	ENSG00000167658
P52292	NA	KPNA2	karyopherin alpha 2 (RAG cohort 1, importin alpha 1)	3838	ENSG00000182481
P18206	NA	VCL	vinculin	7414	ENSG00000035403
O60610	NA	DIAPH1	diaphanous homolog 1 (Drosophila)	1729	ENSG00000131504
P02786	NA	TFRC	transferrin receptor (p90, CD71)	7037	ENSG00000072274
Q06830	NA	PRDX1	peroxiredoxin 1	5052	ENSG00000117450
Pathway Commons pathway	Arf6 trafficking events	DB_ID:1615
C=1288;O=9;E=4.00;R=2.25;rawP=0.0175;adjP=0.0222
P34932	NA	HSPA4	heat shock 70kDa protein 4	3308	ENSG00000170606
P02795	NA	MT2A	metallothionein 2A	4502	ENSG00000125148
P08195	NA	SLC3A2	solute carrier family 3 (activators of dibasic and neutral amino acid transport), member 2	6520	ENSG00000168003
P13639	NA	EEF2	eukaryotic translation elongation factor 2	1938	ENSG00000167658
P52292	NA	KPNA2	karyopherin alpha 2 (RAG cohort 1, importin alpha 1)	3838	ENSG00000182481
P18206	NA	VCL	vinculin	7414	ENSG00000035403
O60610	NA	DIAPH1	diaphanous homolog 1 (Drosophila)	1729	ENSG00000131504
P02786	NA	TFRC	transferrin receptor (p90, CD71)	7037	ENSG00000072274
Q06830	NA	PRDX1	peroxiredoxin 1	5052	ENSG00000117450
Pathway Commons pathway	Sphingosine 1-phosphate (S1P) pathway	DB_ID:1635
C=1311;O=9;E=4.07;R=2.21;rawP=0.0194;adjP=0.0222
P34932	NA	HSPA4	heat shock 70kDa protein 4	3308	ENSG00000170606
P02795	NA	MT2A	metallothionein 2A	4502	ENSG00000125148
P08195	NA	SLC3A2	solute carrier family 3 (activators of dibasic and neutral amino acid transport), member 2	6520	ENSG00000168003
P13639	NA	EEF2	eukaryotic translation elongation factor 2	1938	ENSG00000167658
P52292	NA	KPNA2	karyopherin alpha 2 (RAG cohort 1, importin alpha 1)	3838	ENSG00000182481
P18206	NA	VCL	vinculin	7414	ENSG00000035403
O60610	NA	DIAPH1	diaphanous homolog 1 (Drosophila)	1729	ENSG00000131504
P02786	NA	TFRC	transferrin receptor (p90, CD71)	7037	ENSG00000072274
Q06830	NA	PRDX1	peroxiredoxin 1	5052	ENSG00000117450
Pathway Commons pathway	Arf6 signaling events	DB_ID:1554
C=1288;O=9;E=4.00;R=2.25;rawP=0.0175;adjP=0.0222
P34932	NA	HSPA4	heat shock 70kDa protein 4	3308	ENSG00000170606
P02795	NA	MT2A	metallothionein 2A	4502	ENSG00000125148
P08195	NA	SLC3A2	solute carrier family 3 (activators of dibasic and neutral amino acid transport), member 2	6520	ENSG00000168003
P13639	NA	EEF2	eukaryotic translation elongation factor 2	1938	ENSG00000167658
P52292	NA	KPNA2	karyopherin alpha 2 (RAG cohort 1, importin alpha 1)	3838	ENSG00000182481
P18206	NA	VCL	vinculin	7414	ENSG00000035403
O60610	NA	DIAPH1	diaphanous homolog 1 (Drosophila)	1729	ENSG00000131504
P02786	NA	TFRC	transferrin receptor (p90, CD71)	7037	ENSG00000072274
Q06830	NA	PRDX1	peroxiredoxin 1	5052	ENSG00000117450
Pathway Commons pathway	PDGFR-beta signaling pathway	DB_ID:1540
C=1288;O=9;E=4.00;R=2.25;rawP=0.0175;adjP=0.0222
P34932	NA	HSPA4	heat shock 70kDa protein 4	3308	ENSG00000170606
P02795	NA	MT2A	metallothionein 2A	4502	ENSG00000125148
P08195	NA	SLC3A2	solute carrier family 3 (activators of dibasic and neutral amino acid transport), member 2	6520	ENSG00000168003
P13639	NA	EEF2	eukaryotic translation elongation factor 2	1938	ENSG00000167658
P52292	NA	KPNA2	karyopherin alpha 2 (RAG cohort 1, importin alpha 1)	3838	ENSG00000182481
P18206	NA	VCL	vinculin	7414	ENSG00000035403
O60610	NA	DIAPH1	diaphanous homolog 1 (Drosophila)	1729	ENSG00000131504
P02786	NA	TFRC	transferrin receptor (p90, CD71)	7037	ENSG00000072274
Q06830	NA	PRDX1	peroxiredoxin 1	5052	ENSG00000117450
Pathway Commons pathway	IFN-gamma pathway	DB_ID:1529
C=1296;O=9;E=4.03;R=2.24;rawP=0.0181;adjP=0.0222
P34932	NA	HSPA4	heat shock 70kDa protein 4	3308	ENSG00000170606
P02795	NA	MT2A	metallothionein 2A	4502	ENSG00000125148
P08195	NA	SLC3A2	solute carrier family 3 (activators of dibasic and neutral amino acid transport), member 2	6520	ENSG00000168003
P13639	NA	EEF2	eukaryotic translation elongation factor 2	1938	ENSG00000167658
P52292	NA	KPNA2	karyopherin alpha 2 (RAG cohort 1, importin alpha 1)	3838	ENSG00000182481
P18206	NA	VCL	vinculin	7414	ENSG00000035403
O60610	NA	DIAPH1	diaphanous homolog 1 (Drosophila)	1729	ENSG00000131504
P02786	NA	TFRC	transferrin receptor (p90, CD71)	7037	ENSG00000072274
Q06830	NA	PRDX1	peroxiredoxin 1	5052	ENSG00000117450
Pathway Commons pathway	PAR1-mediated thrombin signaling events	DB_ID:1531
C=1299;O=9;E=4.03;R=2.23;rawP=0.0184;adjP=0.0222
P34932	NA	HSPA4	heat shock 70kDa protein 4	3308	ENSG00000170606
P02795	NA	MT2A	metallothionein 2A	4502	ENSG00000125148
P08195	NA	SLC3A2	solute carrier family 3 (activators of dibasic and neutral amino acid transport), member 2	6520	ENSG00000168003
P13639	NA	EEF2	eukaryotic translation elongation factor 2	1938	ENSG00000167658
P52292	NA	KPNA2	karyopherin alpha 2 (RAG cohort 1, importin alpha 1)	3838	ENSG00000182481
P18206	NA	VCL	vinculin	7414	ENSG00000035403
O60610	NA	DIAPH1	diaphanous homolog 1 (Drosophila)	1729	ENSG00000131504
P02786	NA	TFRC	transferrin receptor (p90, CD71)	7037	ENSG00000072274
Q06830	NA	PRDX1	peroxiredoxin 1	5052	ENSG00000117450
Pathway Commons pathway	Glypican 1 network	DB_ID:1492
C=1299;O=9;E=4.03;R=2.23;rawP=0.0184;adjP=0.0222
P34932	NA	HSPA4	heat shock 70kDa protein 4	3308	ENSG00000170606
P02795	NA	MT2A	metallothionein 2A	4502	ENSG00000125148
P08195	NA	SLC3A2	solute carrier family 3 (activators of dibasic and neutral amino acid transport), member 2	6520	ENSG00000168003
P13639	NA	EEF2	eukaryotic translation elongation factor 2	1938	ENSG00000167658
P52292	NA	KPNA2	karyopherin alpha 2 (RAG cohort 1, importin alpha 1)	3838	ENSG00000182481
P18206	NA	VCL	vinculin	7414	ENSG00000035403
O60610	NA	DIAPH1	diaphanous homolog 1 (Drosophila)	1729	ENSG00000131504
P02786	NA	TFRC	transferrin receptor (p90, CD71)	7037	ENSG00000072274
Q06830	NA	PRDX1	peroxiredoxin 1	5052	ENSG00000117450
Pathway Commons pathway	Nectin adhesion pathway	DB_ID:1472
C=1295;O=9;E=4.02;R=2.24;rawP=0.0180;adjP=0.0222
P34932	NA	HSPA4	heat shock 70kDa protein 4	3308	ENSG00000170606
P02795	NA	MT2A	metallothionein 2A	4502	ENSG00000125148
P08195	NA	SLC3A2	solute carrier family 3 (activators of dibasic and neutral amino acid transport), member 2	6520	ENSG00000168003
P13639	NA	EEF2	eukaryotic translation elongation factor 2	1938	ENSG00000167658
P52292	NA	KPNA2	karyopherin alpha 2 (RAG cohort 1, importin alpha 1)	3838	ENSG00000182481
P18206	NA	VCL	vinculin	7414	ENSG00000035403
O60610	NA	DIAPH1	diaphanous homolog 1 (Drosophila)	1729	ENSG00000131504
P02786	NA	TFRC	transferrin receptor (p90, CD71)	7037	ENSG00000072274
Q06830	NA	PRDX1	peroxiredoxin 1	5052	ENSG00000117450
Pathway Commons pathway	IL5-mediated signaling events	DB_ID:1627
C=1292;O=9;E=4.01;R=2.24;rawP=0.0178;adjP=0.0222
P34932	NA	HSPA4	heat shock 70kDa protein 4	3308	ENSG00000170606
P02795	NA	MT2A	metallothionein 2A	4502	ENSG00000125148
P08195	NA	SLC3A2	solute carrier family 3 (activators of dibasic and neutral amino acid transport), member 2	6520	ENSG00000168003
P13639	NA	EEF2	eukaryotic translation elongation factor 2	1938	ENSG00000167658
P52292	NA	KPNA2	karyopherin alpha 2 (RAG cohort 1, importin alpha 1)	3838	ENSG00000182481
P18206	NA	VCL	vinculin	7414	ENSG00000035403
O60610	NA	DIAPH1	diaphanous homolog 1 (Drosophila)	1729	ENSG00000131504
P02786	NA	TFRC	transferrin receptor (p90, CD71)	7037	ENSG00000072274
Q06830	NA	PRDX1	peroxiredoxin 1	5052	ENSG00000117450
Pathway Commons pathway	PDGF receptor signaling network	DB_ID:1497
C=1293;O=9;E=4.02;R=2.24;rawP=0.0179;adjP=0.0222
P34932	NA	HSPA4	heat shock 70kDa protein 4	3308	ENSG00000170606
P02795	NA	MT2A	metallothionein 2A	4502	ENSG00000125148
P08195	NA	SLC3A2	solute carrier family 3 (activators of dibasic and neutral amino acid transport), member 2	6520	ENSG00000168003
P13639	NA	EEF2	eukaryotic translation elongation factor 2	1938	ENSG00000167658
P52292	NA	KPNA2	karyopherin alpha 2 (RAG cohort 1, importin alpha 1)	3838	ENSG00000182481
P18206	NA	VCL	vinculin	7414	ENSG00000035403
O60610	NA	DIAPH1	diaphanous homolog 1 (Drosophila)	1729	ENSG00000131504
P02786	NA	TFRC	transferrin receptor (p90, CD71)	7037	ENSG00000072274
Q06830	NA	PRDX1	peroxiredoxin 1	5052	ENSG00000117450
Pathway Commons pathway	CDC42 signaling events	DB_ID:1488
C=757;O=7;E=2.35;R=2.98;rawP=0.0089;adjP=0.0222
P52292	NA	KPNA2	karyopherin alpha 2 (RAG cohort 1, importin alpha 1)	3838	ENSG00000182481
P02795	NA	MT2A	metallothionein 2A	4502	ENSG00000125148
P08195	NA	SLC3A2	solute carrier family 3 (activators of dibasic and neutral amino acid transport), member 2	6520	ENSG00000168003
P18206	NA	VCL	vinculin	7414	ENSG00000035403
O60610	NA	DIAPH1	diaphanous homolog 1 (Drosophila)	1729	ENSG00000131504
Q06830	NA	PRDX1	peroxiredoxin 1	5052	ENSG00000117450
P02786	NA	TFRC	transferrin receptor (p90, CD71)	7037	ENSG00000072274
Pathway Commons pathway	ErbB receptor signaling network	DB_ID:1573
C=1312;O=9;E=4.08;R=2.21;rawP=0.0195;adjP=0.0222
P34932	NA	HSPA4	heat shock 70kDa protein 4	3308	ENSG00000170606
P02795	NA	MT2A	metallothionein 2A	4502	ENSG00000125148
P08195	NA	SLC3A2	solute carrier family 3 (activators of dibasic and neutral amino acid transport), member 2	6520	ENSG00000168003
P13639	NA	EEF2	eukaryotic translation elongation factor 2	1938	ENSG00000167658
P52292	NA	KPNA2	karyopherin alpha 2 (RAG cohort 1, importin alpha 1)	3838	ENSG00000182481
P18206	NA	VCL	vinculin	7414	ENSG00000035403
O60610	NA	DIAPH1	diaphanous homolog 1 (Drosophila)	1729	ENSG00000131504
P02786	NA	TFRC	transferrin receptor (p90, CD71)	7037	ENSG00000072274
Q06830	NA	PRDX1	peroxiredoxin 1	5052	ENSG00000117450
Pathway Commons pathway	Thrombin/protease-activated receptor (PAR) pathway	DB_ID:1552
C=1300;O=9;E=4.04;R=2.23;rawP=0.0184;adjP=0.0222
P34932	NA	HSPA4	heat shock 70kDa protein 4	3308	ENSG00000170606
P02795	NA	MT2A	metallothionein 2A	4502	ENSG00000125148
P08195	NA	SLC3A2	solute carrier family 3 (activators of dibasic and neutral amino acid transport), member 2	6520	ENSG00000168003
P13639	NA	EEF2	eukaryotic translation elongation factor 2	1938	ENSG00000167658
P52292	NA	KPNA2	karyopherin alpha 2 (RAG cohort 1, importin alpha 1)	3838	ENSG00000182481
P18206	NA	VCL	vinculin	7414	ENSG00000035403
O60610	NA	DIAPH1	diaphanous homolog 1 (Drosophila)	1729	ENSG00000131504
P02786	NA	TFRC	transferrin receptor (p90, CD71)	7037	ENSG00000072274
Q06830	NA	PRDX1	peroxiredoxin 1	5052	ENSG00000117450
Pathway Commons pathway	Syndecan-1-mediated signaling events	DB_ID:1454
C=1300;O=9;E=4.04;R=2.23;rawP=0.0184;adjP=0.0222
P34932	NA	HSPA4	heat shock 70kDa protein 4	3308	ENSG00000170606
P02795	NA	MT2A	metallothionein 2A	4502	ENSG00000125148
P08195	NA	SLC3A2	solute carrier family 3 (activators of dibasic and neutral amino acid transport), member 2	6520	ENSG00000168003
P13639	NA	EEF2	eukaryotic translation elongation factor 2	1938	ENSG00000167658
P52292	NA	KPNA2	karyopherin alpha 2 (RAG cohort 1, importin alpha 1)	3838	ENSG00000182481
P18206	NA	VCL	vinculin	7414	ENSG00000035403
O60610	NA	DIAPH1	diaphanous homolog 1 (Drosophila)	1729	ENSG00000131504
P02786	NA	TFRC	transferrin receptor (p90, CD71)	7037	ENSG00000072274
Q06830	NA	PRDX1	peroxiredoxin 1	5052	ENSG00000117450
Pathway Commons pathway	Internalization of ErbB1	DB_ID:1509
C=1288;O=9;E=4.00;R=2.25;rawP=0.0175;adjP=0.0222
P34932	NA	HSPA4	heat shock 70kDa protein 4	3308	ENSG00000170606
P02795	NA	MT2A	metallothionein 2A	4502	ENSG00000125148
P08195	NA	SLC3A2	solute carrier family 3 (activators of dibasic and neutral amino acid transport), member 2	6520	ENSG00000168003
P13639	NA	EEF2	eukaryotic translation elongation factor 2	1938	ENSG00000167658
P52292	NA	KPNA2	karyopherin alpha 2 (RAG cohort 1, importin alpha 1)	3838	ENSG00000182481
P18206	NA	VCL	vinculin	7414	ENSG00000035403
O60610	NA	DIAPH1	diaphanous homolog 1 (Drosophila)	1729	ENSG00000131504
P02786	NA	TFRC	transferrin receptor (p90, CD71)	7037	ENSG00000072274
Q06830	NA	PRDX1	peroxiredoxin 1	5052	ENSG00000117450
Pathway Commons pathway	IGF1 pathway	DB_ID:1482
C=1291;O=9;E=4.01;R=2.24;rawP=0.0177;adjP=0.0222
P34932	NA	HSPA4	heat shock 70kDa protein 4	3308	ENSG00000170606
P02795	NA	MT2A	metallothionein 2A	4502	ENSG00000125148
P08195	NA	SLC3A2	solute carrier family 3 (activators of dibasic and neutral amino acid transport), member 2	6520	ENSG00000168003
P13639	NA	EEF2	eukaryotic translation elongation factor 2	1938	ENSG00000167658
P52292	NA	KPNA2	karyopherin alpha 2 (RAG cohort 1, importin alpha 1)	3838	ENSG00000182481
P18206	NA	VCL	vinculin	7414	ENSG00000035403
O60610	NA	DIAPH1	diaphanous homolog 1 (Drosophila)	1729	ENSG00000131504
P02786	NA	TFRC	transferrin receptor (p90, CD71)	7037	ENSG00000072274
Q06830	NA	PRDX1	peroxiredoxin 1	5052	ENSG00000117450
Pathway Commons pathway	IL3-mediated signaling events	DB_ID:1564
C=1295;O=9;E=4.02;R=2.24;rawP=0.0180;adjP=0.0222
P34932	NA	HSPA4	heat shock 70kDa protein 4	3308	ENSG00000170606
P02795	NA	MT2A	metallothionein 2A	4502	ENSG00000125148
P08195	NA	SLC3A2	solute carrier family 3 (activators of dibasic and neutral amino acid transport), member 2	6520	ENSG00000168003
P13639	NA	EEF2	eukaryotic translation elongation factor 2	1938	ENSG00000167658
P52292	NA	KPNA2	karyopherin alpha 2 (RAG cohort 1, importin alpha 1)	3838	ENSG00000182481
P18206	NA	VCL	vinculin	7414	ENSG00000035403
O60610	NA	DIAPH1	diaphanous homolog 1 (Drosophila)	1729	ENSG00000131504
P02786	NA	TFRC	transferrin receptor (p90, CD71)	7037	ENSG00000072274
Q06830	NA	PRDX1	peroxiredoxin 1	5052	ENSG00000117450
Pathway Commons pathway	Plasma membrane estrogen receptor signaling	DB_ID:1556
C=1301;O=9;E=4.04;R=2.23;rawP=0.0185;adjP=0.0222
P34932	NA	HSPA4	heat shock 70kDa protein 4	3308	ENSG00000170606
P02795	NA	MT2A	metallothionein 2A	4502	ENSG00000125148
P08195	NA	SLC3A2	solute carrier family 3 (activators of dibasic and neutral amino acid transport), member 2	6520	ENSG00000168003
P13639	NA	EEF2	eukaryotic translation elongation factor 2	1938	ENSG00000167658
P52292	NA	KPNA2	karyopherin alpha 2 (RAG cohort 1, importin alpha 1)	3838	ENSG00000182481
P18206	NA	VCL	vinculin	7414	ENSG00000035403
O60610	NA	DIAPH1	diaphanous homolog 1 (Drosophila)	1729	ENSG00000131504
P02786	NA	TFRC	transferrin receptor (p90, CD71)	7037	ENSG00000072274
Q06830	NA	PRDX1	peroxiredoxin 1	5052	ENSG00000117450
Pathway Commons pathway	LKB1 signaling events	DB_ID:1649
C=1308;O=9;E=4.06;R=2.22;rawP=0.0191;adjP=0.0222
P34932	NA	HSPA4	heat shock 70kDa protein 4	3308	ENSG00000170606
P02795	NA	MT2A	metallothionein 2A	4502	ENSG00000125148
P08195	NA	SLC3A2	solute carrier family 3 (activators of dibasic and neutral amino acid transport), member 2	6520	ENSG00000168003
P13639	NA	EEF2	eukaryotic translation elongation factor 2	1938	ENSG00000167658
P52292	NA	KPNA2	karyopherin alpha 2 (RAG cohort 1, importin alpha 1)	3838	ENSG00000182481
P18206	NA	VCL	vinculin	7414	ENSG00000035403
O60610	NA	DIAPH1	diaphanous homolog 1 (Drosophila)	1729	ENSG00000131504
P02786	NA	TFRC	transferrin receptor (p90, CD71)	7037	ENSG00000072274
Q06830	NA	PRDX1	peroxiredoxin 1	5052	ENSG00000117450
Pathway Commons pathway	mTOR signaling pathway	DB_ID:1571
C=1288;O=9;E=4.00;R=2.25;rawP=0.0175;adjP=0.0222
P34932	NA	HSPA4	heat shock 70kDa protein 4	3308	ENSG00000170606
P02795	NA	MT2A	metallothionein 2A	4502	ENSG00000125148
P08195	NA	SLC3A2	solute carrier family 3 (activators of dibasic and neutral amino acid transport), member 2	6520	ENSG00000168003
P13639	NA	EEF2	eukaryotic translation elongation factor 2	1938	ENSG00000167658
P52292	NA	KPNA2	karyopherin alpha 2 (RAG cohort 1, importin alpha 1)	3838	ENSG00000182481
P18206	NA	VCL	vinculin	7414	ENSG00000035403
O60610	NA	DIAPH1	diaphanous homolog 1 (Drosophila)	1729	ENSG00000131504
P02786	NA	TFRC	transferrin receptor (p90, CD71)	7037	ENSG00000072274
Q06830	NA	PRDX1	peroxiredoxin 1	5052	ENSG00000117450
Pathway Commons pathway	Endothelins	DB_ID:1619
C=1307;O=9;E=4.06;R=2.22;rawP=0.0190;adjP=0.0222
P34932	NA	HSPA4	heat shock 70kDa protein 4	3308	ENSG00000170606
P02795	NA	MT2A	metallothionein 2A	4502	ENSG00000125148
P08195	NA	SLC3A2	solute carrier family 3 (activators of dibasic and neutral amino acid transport), member 2	6520	ENSG00000168003
P13639	NA	EEF2	eukaryotic translation elongation factor 2	1938	ENSG00000167658
P52292	NA	KPNA2	karyopherin alpha 2 (RAG cohort 1, importin alpha 1)	3838	ENSG00000182481
P18206	NA	VCL	vinculin	7414	ENSG00000035403
O60610	NA	DIAPH1	diaphanous homolog 1 (Drosophila)	1729	ENSG00000131504
P02786	NA	TFRC	transferrin receptor (p90, CD71)	7037	ENSG00000072274
Q06830	NA	PRDX1	peroxiredoxin 1	5052	ENSG00000117450
Pathway Commons pathway	Class I PI3K signaling events mediated by Akt	DB_ID:1648
C=1288;O=9;E=4.00;R=2.25;rawP=0.0175;adjP=0.0222
P34932	NA	HSPA4	heat shock 70kDa protein 4	3308	ENSG00000170606
P02795	NA	MT2A	metallothionein 2A	4502	ENSG00000125148
P08195	NA	SLC3A2	solute carrier family 3 (activators of dibasic and neutral amino acid transport), member 2	6520	ENSG00000168003
P13639	NA	EEF2	eukaryotic translation elongation factor 2	1938	ENSG00000167658
P52292	NA	KPNA2	karyopherin alpha 2 (RAG cohort 1, importin alpha 1)	3838	ENSG00000182481
P18206	NA	VCL	vinculin	7414	ENSG00000035403
O60610	NA	DIAPH1	diaphanous homolog 1 (Drosophila)	1729	ENSG00000131504
P02786	NA	TFRC	transferrin receptor (p90, CD71)	7037	ENSG00000072274
Q06830	NA	PRDX1	peroxiredoxin 1	5052	ENSG00000117450
Pathway Commons pathway	Signaling events mediated by focal adhesion kinase	DB_ID:1574
C=1288;O=9;E=4.00;R=2.25;rawP=0.0175;adjP=0.0222
P34932	NA	HSPA4	heat shock 70kDa protein 4	3308	ENSG00000170606
P02795	NA	MT2A	metallothionein 2A	4502	ENSG00000125148
P08195	NA	SLC3A2	solute carrier family 3 (activators of dibasic and neutral amino acid transport), member 2	6520	ENSG00000168003
P13639	NA	EEF2	eukaryotic translation elongation factor 2	1938	ENSG00000167658
P52292	NA	KPNA2	karyopherin alpha 2 (RAG cohort 1, importin alpha 1)	3838	ENSG00000182481
P18206	NA	VCL	vinculin	7414	ENSG00000035403
O60610	NA	DIAPH1	diaphanous homolog 1 (Drosophila)	1729	ENSG00000131504
P02786	NA	TFRC	transferrin receptor (p90, CD71)	7037	ENSG00000072274
Q06830	NA	PRDX1	peroxiredoxin 1	5052	ENSG00000117450
Pathway Commons pathway	Class I PI3K signaling events	DB_ID:1553
C=1288;O=9;E=4.00;R=2.25;rawP=0.0175;adjP=0.0222
P34932	NA	HSPA4	heat shock 70kDa protein 4	3308	ENSG00000170606
P02795	NA	MT2A	metallothionein 2A	4502	ENSG00000125148
P08195	NA	SLC3A2	solute carrier family 3 (activators of dibasic and neutral amino acid transport), member 2	6520	ENSG00000168003
P13639	NA	EEF2	eukaryotic translation elongation factor 2	1938	ENSG00000167658
P52292	NA	KPNA2	karyopherin alpha 2 (RAG cohort 1, importin alpha 1)	3838	ENSG00000182481
P18206	NA	VCL	vinculin	7414	ENSG00000035403
O60610	NA	DIAPH1	diaphanous homolog 1 (Drosophila)	1729	ENSG00000131504
P02786	NA	TFRC	transferrin receptor (p90, CD71)	7037	ENSG00000072274
Q06830	NA	PRDX1	peroxiredoxin 1	5052	ENSG00000117450
Pathway Commons pathway	Integrin family cell surface interactions	DB_ID:1499
C=1378;O=10;E=4.28;R=2.34;rawP=0.0096;adjP=0.0222
P34932	NA	HSPA4	heat shock 70kDa protein 4	3308	ENSG00000170606
P02795	NA	MT2A	metallothionein 2A	4502	ENSG00000125148
P08195	NA	SLC3A2	solute carrier family 3 (activators of dibasic and neutral amino acid transport), member 2	6520	ENSG00000168003
P13639	NA	EEF2	eukaryotic translation elongation factor 2	1938	ENSG00000167658
P52292	NA	KPNA2	karyopherin alpha 2 (RAG cohort 1, importin alpha 1)	3838	ENSG00000182481
P21980	NA	TGM2	transglutaminase 2 (C polypeptide, protein-glutamine-gamma-glutamyltransferase)	7052	ENSG00000198959
P18206	NA	VCL	vinculin	7414	ENSG00000035403
O60610	NA	DIAPH1	diaphanous homolog 1 (Drosophila)	1729	ENSG00000131504
P02786	NA	TFRC	transferrin receptor (p90, CD71)	7037	ENSG00000072274
Q06830	NA	PRDX1	peroxiredoxin 1	5052	ENSG00000117450
Pathway Commons pathway	Glypican pathway	DB_ID:1459
C=1338;O=9;E=4.16;R=2.17;rawP=0.0218;adjP=0.0245
P34932	NA	HSPA4	heat shock 70kDa protein 4	3308	ENSG00000170606
P02795	NA	MT2A	metallothionein 2A	4502	ENSG00000125148
P08195	NA	SLC3A2	solute carrier family 3 (activators of dibasic and neutral amino acid transport), member 2	6520	ENSG00000168003
P13639	NA	EEF2	eukaryotic translation elongation factor 2	1938	ENSG00000167658
P52292	NA	KPNA2	karyopherin alpha 2 (RAG cohort 1, importin alpha 1)	3838	ENSG00000182481
P18206	NA	VCL	vinculin	7414	ENSG00000035403
O60610	NA	DIAPH1	diaphanous homolog 1 (Drosophila)	1729	ENSG00000131504
P02786	NA	TFRC	transferrin receptor (p90, CD71)	7037	ENSG00000072274
Q06830	NA	PRDX1	peroxiredoxin 1	5052	ENSG00000117450
Pathway Commons pathway	Proteoglycan syndecan-mediated signaling events	DB_ID:1637
C=1345;O=9;E=4.18;R=2.15;rawP=0.0225;adjP=0.0249
P34932	NA	HSPA4	heat shock 70kDa protein 4	3308	ENSG00000170606
P02795	NA	MT2A	metallothionein 2A	4502	ENSG00000125148
P08195	NA	SLC3A2	solute carrier family 3 (activators of dibasic and neutral amino acid transport), member 2	6520	ENSG00000168003
P13639	NA	EEF2	eukaryotic translation elongation factor 2	1938	ENSG00000167658
P52292	NA	KPNA2	karyopherin alpha 2 (RAG cohort 1, importin alpha 1)	3838	ENSG00000182481
P18206	NA	VCL	vinculin	7414	ENSG00000035403
O60610	NA	DIAPH1	diaphanous homolog 1 (Drosophila)	1729	ENSG00000131504
P02786	NA	TFRC	transferrin receptor (p90, CD71)	7037	ENSG00000072274
Q06830	NA	PRDX1	peroxiredoxin 1	5052	ENSG00000117450
Pathway Commons pathway	AP-1 transcription factor network	DB_ID:1565
C=623;O=5;E=1.94;R=2.58;rawP=0.0440;adjP=0.0479
P52292	NA	KPNA2	karyopherin alpha 2 (RAG cohort 1, importin alpha 1)	3838	ENSG00000182481
P02795	NA	MT2A	metallothionein 2A	4502	ENSG00000125148
P08195	NA	SLC3A2	solute carrier family 3 (activators of dibasic and neutral amino acid transport), member 2	6520	ENSG00000168003
Q06830	NA	PRDX1	peroxiredoxin 1	5052	ENSG00000117450
P02786	NA	TFRC	transferrin receptor (p90, CD71)	7037	ENSG00000072274
Pathway Commons pathway	Metabolism of lipids and lipoproteins	DB_ID:984
C=258;O=3;E=0.80;R=3.74;rawP=0.0462;adjP=0.0496
Q16881	NA	TXNRD1	thioredoxin reductase 1	7296	ENSG00000198431
Q15185	NA	PTGES3	prostaglandin E synthase 3 (cytosolic)	10728	ENSG00000110958
P49327	NA	FASN	fatty acid synthase	2194	ENSG00000169710
Pathway Commons pathway	Stabilization and expansion of the E-cadherin adherens junction	DB_ID:1469
C=275;O=3;E=0.85;R=3.51;rawP=0.0540;adjP=0.0563
P18206	NA	VCL	vinculin	7414	ENSG00000035403
O60610	NA	DIAPH1	diaphanous homolog 1 (Drosophila)	1729	ENSG00000131504
Q06830	NA	PRDX1	peroxiredoxin 1	5052	ENSG00000117450
Pathway Commons pathway	E-cadherin signaling in the nascent adherens junction	DB_ID:1544
C=275;O=3;E=0.85;R=3.51;rawP=0.0540;adjP=0.0563
P18206	NA	VCL	vinculin	7414	ENSG00000035403
O60610	NA	DIAPH1	diaphanous homolog 1 (Drosophila)	1729	ENSG00000131504
Q06830	NA	PRDX1	peroxiredoxin 1	5052	ENSG00000117450
Pathway Commons pathway	E-cadherin signaling events	DB_ID:1617
C=280;O=3;E=0.87;R=3.45;rawP=0.0564;adjP=0.0580
P18206	NA	VCL	vinculin	7414	ENSG00000035403
O60610	NA	DIAPH1	diaphanous homolog 1 (Drosophila)	1729	ENSG00000131504
Q06830	NA	PRDX1	peroxiredoxin 1	5052	ENSG00000117450
Pathway Commons pathway	TNF receptor signaling pathway	DB_ID:1600
C=299;O=3;E=0.93;R=3.23;rawP=0.0660;adjP=0.0669
P52292	NA	KPNA2	karyopherin alpha 2 (RAG cohort 1, importin alpha 1)	3838	ENSG00000182481
P08195	NA	SLC3A2	solute carrier family 3 (activators of dibasic and neutral amino acid transport), member 2	6520	ENSG00000168003
P11387	NA	TOP1	topoisomerase (DNA) I	7150	ENSG00000198900
