## Supplementary material for "PGRMC1 phosphorylation and cell plasticity 1: glycolysis, mitochondria, tumor growth": File S8: 4a_WT-v-DM_10pc_blue_TF.xlsx

### Sheet: Sheet1
User data and parameters: User data: 4a_WT-v-DM_blue.txt, Organism: hsapiens, Id Type: uniprot_swissprot_accession, Ref Set: entrezgene_protein-coding, Significance Level: .1, Statistics Test: Hypergeometric, MTC: BH, Minimum: 3
The results for each enriched gene sets are listed in this table. For each gene set, the first row lists its gene set
name, and corresponding Gene Set ID. The second row lists
number of reference genes in the category (C), number of genes in the gene set and also in the category (O), expected number in the
category (E), Ratio of enrichment (R), p value from hypergeometric test (rawP), and p value adjusted by the multiple test adjustment (adjP).
Finally, genes in the gene set are listed. For each gene, the table lists the user uploaded ID and value (optional), Entrez ID,
Ensembl Gene Stable ID, Gene symbol, and description.
Transcrription Target	hsa_TTCNRGNNNNTTC_V$HSF_Q6	DB_ID:2424
C=149;O=6;E=0.46;R=12.96;rawP=6.84e-06;adjP=0.0006
Q92598	NA	HSPH1	heat shock 105kDa/110kDa protein 1	10808	ENSG00000120694
Q99832	NA	CCT7	chaperonin containing TCP1, subunit 7 (eta)	10574	ENSG00000135624
P50990	NA	CCT8	chaperonin containing TCP1, subunit 8 (theta)	10694	ENSG00000156261
O95433	NA	AHSA1	AHA1, activator of heat shock 90kDa protein ATPase homolog 1 (yeast)	10598	ENSG00000100591
Q16555	NA	DPYSL2	dihydropyrimidinase-like 2	1808	ENSG00000092964
P50991	NA	CCT4	chaperonin containing TCP1, subunit 4 (delta)	10575	ENSG00000115484
Transcrription Target	hsa_V$E2F_Q4_01	DB_ID:2296
C=233;O=6;E=0.72;R=8.29;rawP=8.47e-05;adjP=0.0011
P63241	NA	EIF5A	eukaryotic translation initiation factor 5A	1984	ENSG00000132507
P12268	NA	IMPDH2	IMP (inosine 5'-monophosphate) dehydrogenase 2	3615	ENSG00000178035
P49736	NA	MCM2	minichromosome maintenance complex component 2	4171	ENSG00000073111
P49321	NA	NASP	nuclear autoantigenic sperm protein (histone-binding)	4678	ENSG00000132780
Q16555	NA	DPYSL2	dihydropyrimidinase-like 2	1808	ENSG00000092964
P11387	NA	TOP1	topoisomerase (DNA) I	7150	ENSG00000198900
Transcrription Target	hsa_V$HSF2_01	DB_ID:1951
C=241;O=6;E=0.75;R=8.02;rawP=0.0001;adjP=0.0011
P49368	NA	CCT3	chaperonin containing TCP1, subunit 3 (gamma)	7203	ENSG00000163468
Q92598	NA	HSPH1	heat shock 105kDa/110kDa protein 1	10808	ENSG00000120694
P25685	NA	DNAJB1	DnaJ (Hsp40) homolog, subfamily B, member 1	3337	ENSG00000132002
P07951	NA	TPM2	tropomyosin 2 (beta)	7169	ENSG00000198467
P50990	NA	CCT8	chaperonin containing TCP1, subunit 8 (theta)	10694	ENSG00000156261
P50991	NA	CCT4	chaperonin containing TCP1, subunit 4 (delta)	10575	ENSG00000115484
Transcrription Target	hsa_RGAANNTTC_V$HSF1_01	DB_ID:2425
C=433;O=8;E=1.34;R=5.95;rawP=5.60e-05;adjP=0.0011
P49368	NA	CCT3	chaperonin containing TCP1, subunit 3 (gamma)	7203	ENSG00000163468
P78371	NA	CCT2	chaperonin containing TCP1, subunit 2 (beta)	10576	ENSG00000166226
Q92598	NA	HSPH1	heat shock 105kDa/110kDa protein 1	10808	ENSG00000120694
P25685	NA	DNAJB1	DnaJ (Hsp40) homolog, subfamily B, member 1	3337	ENSG00000132002
P07951	NA	TPM2	tropomyosin 2 (beta)	7169	ENSG00000198467
P50990	NA	CCT8	chaperonin containing TCP1, subunit 8 (theta)	10694	ENSG00000156261
P07108	NA	DBI	diazepam binding inhibitor (GABA receptor modulator, acyl-CoA binding protein)	1622	ENSG00000155368
P50991	NA	CCT4	chaperonin containing TCP1, subunit 4 (delta)	10575	ENSG00000115484
Transcrription Target	hsa_V$E2F_03	DB_ID:2158
C=243;O=6;E=0.75;R=7.95;rawP=0.0001;adjP=0.0011
P63241	NA	EIF5A	eukaryotic translation initiation factor 5A	1984	ENSG00000132507
P17987	NA	TCP1	t-complex 1	6950	ENSG00000120438
P49736	NA	MCM2	minichromosome maintenance complex component 2	4171	ENSG00000073111
P49321	NA	NASP	nuclear autoantigenic sperm protein (histone-binding)	4678	ENSG00000132780
Q16555	NA	DPYSL2	dihydropyrimidinase-like 2	1808	ENSG00000092964
P11387	NA	TOP1	topoisomerase (DNA) I	7150	ENSG00000198900
Transcrription Target	hsa_V$E2F_Q3	DB_ID:2091
C=223;O=6;E=0.69;R=8.66;rawP=6.65e-05;adjP=0.0011
P17987	NA	TCP1	t-complex 1	6950	ENSG00000120438
P12268	NA	IMPDH2	IMP (inosine 5'-monophosphate) dehydrogenase 2	3615	ENSG00000178035
P49736	NA	MCM2	minichromosome maintenance complex component 2	4171	ENSG00000073111
P49321	NA	NASP	nuclear autoantigenic sperm protein (histone-binding)	4678	ENSG00000132780
Q16555	NA	DPYSL2	dihydropyrimidinase-like 2	1808	ENSG00000092964
P02786	NA	TFRC	transferrin receptor (p90, CD71)	7037	ENSG00000072274
Transcrription Target	hsa_CACGTG_V$MYC_Q2	DB_ID:2434
C=1008;O=12;E=3.13;R=3.83;rawP=5.42e-05;adjP=0.0011
Q92598	NA	HSPH1	heat shock 105kDa/110kDa protein 1	10808	ENSG00000120694
P34932	NA	HSPA4	heat shock 70kDa protein 4	3308	ENSG00000170606
P07951	NA	TPM2	tropomyosin 2 (beta)	7169	ENSG00000198467
P67809	NA	YBX1	Y box binding protein 1	4904	ENSG00000065978
P37802	NA	TAGLN2	transgelin 2	8407	ENSG00000158710
P49736	NA	MCM2	minichromosome maintenance complex component 2	4171	ENSG00000073111
O60610	NA	DIAPH1	diaphanous homolog 1 (Drosophila)	1729	ENSG00000131504
Q8TEX9	NA	IPO4	importin 4	79711	ENSG00000196497
P02786	NA	TFRC	transferrin receptor (p90, CD71)	7037	ENSG00000072274
O00425	NA	IGF2BP3	insulin-like growth factor 2 mRNA binding protein 3	10643	ENSG00000136231
P11586	NA	MTHFD1	methylenetetrahydrofolate dehydrogenase (NADP+ dependent) 1, methenyltetrahydrofolate cyclohydrolase, formyltetrahydrofolate synthetase	4522	ENSG00000100714
P11387	NA	TOP1	topoisomerase (DNA) I	7150	ENSG00000198900
Transcrription Target	hsa_GGGCGGR_V$SP1_Q6	DB_ID:2452
C=2863;O=22;E=8.89;R=2.47;rawP=2.74e-05;adjP=0.0011
P63241	NA	EIF5A	eukaryotic translation initiation factor 5A	1984	ENSG00000132507
Q16881	NA	TXNRD1	thioredoxin reductase 1	7296	ENSG00000198431
P78371	NA	CCT2	chaperonin containing TCP1, subunit 2 (beta)	10576	ENSG00000166226
Q92598	NA	HSPH1	heat shock 105kDa/110kDa protein 1	10808	ENSG00000120694
P02795	NA	MT2A	metallothionein 2A	4502	ENSG00000125148
P49321	NA	NASP	nuclear autoantigenic sperm protein (histone-binding)	4678	ENSG00000132780
P07951	NA	TPM2	tropomyosin 2 (beta)	7169	ENSG00000198467
P49368	NA	CCT3	chaperonin containing TCP1, subunit 3 (gamma)	7203	ENSG00000163468
Q9BQE3	NA	TUBA1C	tubulin, alpha 1c	84790	ENSG00000167553
O60610	NA	DIAPH1	diaphanous homolog 1 (Drosophila)	1729	ENSG00000131504
P68104	NA	EEF1A1	eukaryotic translation elongation factor 1 alpha 1	1915	ENSG00000156508
O00425	NA	IGF2BP3	insulin-like growth factor 2 mRNA binding protein 3	10643	ENSG00000136231
P34932	NA	HSPA4	heat shock 70kDa protein 4	3308	ENSG00000170606
P41091	NA	EIF2S3	eukaryotic translation initiation factor 2, subunit 3 gamma, 52kDa	1968	ENSG00000130741
Q16555	NA	DPYSL2	dihydropyrimidinase-like 2	1808	ENSG00000092964
P41567	NA	EIF1	eukaryotic translation initiation factor 1	10209	ENSG00000173812
P67809	NA	YBX1	Y box binding protein 1	4904	ENSG00000065978
P37802	NA	TAGLN2	transgelin 2	8407	ENSG00000158710
Q99832	NA	CCT7	chaperonin containing TCP1, subunit 7 (eta)	10574	ENSG00000135624
P18206	NA	VCL	vinculin	7414	ENSG00000035403
P11387	NA	TOP1	topoisomerase (DNA) I	7150	ENSG00000198900
Q9UK76	NA	HN1	hematological and neurological expressed 1	51155	ENSG00000189159
Transcrription Target	hsa_SCGGAAGY_V$ELK1_02	DB_ID:2413
C=1170;O=12;E=3.63;R=3.30;rawP=0.0002;adjP=0.0018
P63241	NA	EIF5A	eukaryotic translation initiation factor 5A	1984	ENSG00000132507
Q92598	NA	HSPH1	heat shock 105kDa/110kDa protein 1	10808	ENSG00000120694
P34932	NA	HSPA4	heat shock 70kDa protein 4	3308	ENSG00000170606
P22102	NA	GART	phosphoribosylglycinamide formyltransferase, phosphoribosylglycinamide synthetase, phosphoribosylaminoimidazole synthetase	2618	ENSG00000159131
P49321	NA	NASP	nuclear autoantigenic sperm protein (histone-binding)	4678	ENSG00000132780
P12081	NA	HARS	histidyl-tRNA synthetase	3035	ENSG00000170445
P56192	NA	MARS	methionyl-tRNA synthetase	4141	ENSG00000166986
P25685	NA	DNAJB1	DnaJ (Hsp40) homolog, subfamily B, member 1	3337	ENSG00000132002
Q99832	NA	CCT7	chaperonin containing TCP1, subunit 7 (eta)	10574	ENSG00000135624
P53701	NA	HCCS	holocytochrome c synthase	3052	ENSG00000004961
O60610	NA	DIAPH1	diaphanous homolog 1 (Drosophila)	1729	ENSG00000131504
Q8TEX9	NA	IPO4	importin 4	79711	ENSG00000196497
Transcrription Target	hsa_V$USF_C	DB_ID:1999
C=274;O=6;E=0.85;R=7.05;rawP=0.0002;adjP=0.0018
P63241	NA	EIF5A	eukaryotic translation initiation factor 5A	1984	ENSG00000132507
P67809	NA	YBX1	Y box binding protein 1	4904	ENSG00000065978
Q92598	NA	HSPH1	heat shock 105kDa/110kDa protein 1	10808	ENSG00000120694
P34932	NA	HSPA4	heat shock 70kDa protein 4	3308	ENSG00000170606
Q8TEX9	NA	IPO4	importin 4	79711	ENSG00000196497
P11586	NA	MTHFD1	methylenetetrahydrofolate dehydrogenase (NADP+ dependent) 1, methenyltetrahydrofolate cyclohydrolase, formyltetrahydrofolate synthetase	4522	ENSG00000100714
Transcrription Target	hsa_V$E2F1_Q4_01	DB_ID:2312
C=225;O=5;E=0.70;R=7.15;rawP=0.0007;adjP=0.0059
P12268	NA	IMPDH2	IMP (inosine 5'-monophosphate) dehydrogenase 2	3615	ENSG00000178035
P49736	NA	MCM2	minichromosome maintenance complex component 2	4171	ENSG00000073111
P49321	NA	NASP	nuclear autoantigenic sperm protein (histone-binding)	4678	ENSG00000132780
Q16555	NA	DPYSL2	dihydropyrimidinase-like 2	1808	ENSG00000092964
P11387	NA	TOP1	topoisomerase (DNA) I	7150	ENSG00000198900
Transcrription Target	hsa_CATTGTYY_V$SOX9_B1	DB_ID:2451
C=350;O=6;E=1.09;R=5.52;rawP=0.0008;adjP=0.0061
P49321	NA	NASP	nuclear autoantigenic sperm protein (histone-binding)	4678	ENSG00000132780
P18206	NA	VCL	vinculin	7414	ENSG00000035403
Q06830	NA	PRDX1	peroxiredoxin 1	5052	ENSG00000117450
P67936	NA	TPM4	tropomyosin 4	7171	ENSG00000167460
Q9UK76	NA	HN1	hematological and neurological expressed 1	51155	ENSG00000189159
P11387	NA	TOP1	topoisomerase (DNA) I	7150	ENSG00000198900
Transcrription Target	hsa_V$HSF1_01	DB_ID:1949
C=258;O=5;E=0.80;R=6.24;rawP=0.0012;adjP=0.0085
P49368	NA	CCT3	chaperonin containing TCP1, subunit 3 (gamma)	7203	ENSG00000163468
Q92598	NA	HSPH1	heat shock 105kDa/110kDa protein 1	10808	ENSG00000120694
P25685	NA	DNAJB1	DnaJ (Hsp40) homolog, subfamily B, member 1	3337	ENSG00000132002
P07951	NA	TPM2	tropomyosin 2 (beta)	7169	ENSG00000198467
P07108	NA	DBI	diazepam binding inhibitor (GABA receptor modulator, acyl-CoA binding protein)	1622	ENSG00000155368
Transcrription Target	hsa_TMTCGCGANR_UNKNOWN	DB_ID:2370
C=156;O=4;E=0.48;R=8.26;rawP=0.0014;adjP=0.0092
P34932	NA	HSPA4	heat shock 70kDa protein 4	3308	ENSG00000170606
P62906	NA	RPL10A	ribosomal protein L10a	4736	ENSG00000198755
P50990	NA	CCT8	chaperonin containing TCP1, subunit 8 (theta)	10694	ENSG00000156261
Q06830	NA	PRDX1	peroxiredoxin 1	5052	ENSG00000117450
Transcrription Target	hsa_V$NMYC_01	DB_ID:1875
C=268;O=5;E=0.83;R=6.01;rawP=0.0015;adjP=0.0092
P67809	NA	YBX1	Y box binding protein 1	4904	ENSG00000065978
P07951	NA	TPM2	tropomyosin 2 (beta)	7169	ENSG00000198467
Q8TEX9	NA	IPO4	importin 4	79711	ENSG00000196497
P11387	NA	TOP1	topoisomerase (DNA) I	7150	ENSG00000198900
P11586	NA	MTHFD1	methylenetetrahydrofolate dehydrogenase (NADP+ dependent) 1, methenyltetrahydrofolate cyclohydrolase, formyltetrahydrofolate synthetase	4522	ENSG00000100714
Transcrription Target	hsa_GGCNNMSMYNTTG_UNKNOWN	DB_ID:2313
C=74;O=3;E=0.23;R=13.05;rawP=0.0016;adjP=0.0092
P67809	NA	YBX1	Y box binding protein 1	4904	ENSG00000065978
P49321	NA	NASP	nuclear autoantigenic sperm protein (histone-binding)	4678	ENSG00000132780
P68104	NA	EEF1A1	eukaryotic translation elongation factor 1 alpha 1	1915	ENSG00000156508
Transcrription Target	hsa_V$HSF_Q6	DB_ID:2184
C=193;O=4;E=0.60;R=6.67;rawP=0.0031;adjP=0.0168
P49368	NA	CCT3	chaperonin containing TCP1, subunit 3 (gamma)	7203	ENSG00000163468
Q92598	NA	HSPH1	heat shock 105kDa/110kDa protein 1	10808	ENSG00000120694
P25685	NA	DNAJB1	DnaJ (Hsp40) homolog, subfamily B, member 1	3337	ENSG00000132002
P41567	NA	EIF1	eukaryotic translation initiation factor 1	10209	ENSG00000173812
Transcrription Target	hsa_TCCCRNNRTGC_UNKNOWN	DB_ID:2364
C=210;O=4;E=0.65;R=6.13;rawP=0.0041;adjP=0.0210
P63241	NA	EIF5A	eukaryotic translation initiation factor 5A	1984	ENSG00000132507
Q92598	NA	HSPH1	heat shock 105kDa/110kDa protein 1	10808	ENSG00000120694
P22102	NA	GART	phosphoribosylglycinamide formyltransferase, phosphoribosylglycinamide synthetase, phosphoribosylaminoimidazole synthetase	2618	ENSG00000159131
P18206	NA	VCL	vinculin	7414	ENSG00000035403
Transcrription Target	hsa_V$AP1_Q4	DB_ID:1977
C=262;O=4;E=0.81;R=4.92;rawP=0.0089;adjP=0.0227
Q9BQE3	NA	TUBA1C	tubulin, alpha 1c	84790	ENSG00000167553
P37802	NA	TAGLN2	transgelin 2	8407	ENSG00000158710
O60610	NA	DIAPH1	diaphanous homolog 1 (Drosophila)	1729	ENSG00000131504
P68104	NA	EEF1A1	eukaryotic translation elongation factor 1 alpha 1	1915	ENSG00000156508
Transcrription Target	hsa_V$ATF_01	DB_ID:1856
C=254;O=4;E=0.79;R=5.07;rawP=0.0080;adjP=0.0227
P22102	NA	GART	phosphoribosylglycinamide formyltransferase, phosphoribosylglycinamide synthetase, phosphoribosylaminoimidazole synthetase	2618	ENSG00000159131
P41567	NA	EIF1	eukaryotic translation initiation factor 1	10209	ENSG00000173812
P67936	NA	TPM4	tropomyosin 4	7171	ENSG00000167460
P11387	NA	TOP1	topoisomerase (DNA) I	7150	ENSG00000198900
Transcrription Target	hsa_V$NRF1_Q6	DB_ID:2193
C=244;O=4;E=0.76;R=5.28;rawP=0.0070;adjP=0.0227
P49368	NA	CCT3	chaperonin containing TCP1, subunit 3 (gamma)	7203	ENSG00000163468
P63241	NA	EIF5A	eukaryotic translation initiation factor 5A	1984	ENSG00000132507
P56192	NA	MARS	methionyl-tRNA synthetase	4141	ENSG00000166986
P41567	NA	EIF1	eukaryotic translation initiation factor 1	10209	ENSG00000173812
Transcrription Target	hsa_V$E2F_Q6_01	DB_ID:2297
C=237;O=4;E=0.74;R=5.43;rawP=0.0063;adjP=0.0227
P63241	NA	EIF5A	eukaryotic translation initiation factor 5A	1984	ENSG00000132507
P49736	NA	MCM2	minichromosome maintenance complex component 2	4171	ENSG00000073111
P49321	NA	NASP	nuclear autoantigenic sperm protein (histone-binding)	4678	ENSG00000132780
Q16555	NA	DPYSL2	dihydropyrimidinase-like 2	1808	ENSG00000092964
Transcrription Target	hsa_V$MYCMAX_02	DB_ID:1927
C=261;O=4;E=0.81;R=4.93;rawP=0.0088;adjP=0.0227
Q92598	NA	HSPH1	heat shock 105kDa/110kDa protein 1	10808	ENSG00000120694
P34932	NA	HSPA4	heat shock 70kDa protein 4	3308	ENSG00000170606
P11387	NA	TOP1	topoisomerase (DNA) I	7150	ENSG00000198900
P11586	NA	MTHFD1	methylenetetrahydrofolate dehydrogenase (NADP+ dependent) 1, methenyltetrahydrofolate cyclohydrolase, formyltetrahydrofolate synthetase	4522	ENSG00000100714
Transcrription Target	hsa_GATTGGY_V$NFY_Q6_01	DB_ID:2440
C=1129;O=9;E=3.51;R=2.57;rawP=0.0078;adjP=0.0227
P22102	NA	GART	phosphoribosylglycinamide formyltransferase, phosphoribosylglycinamide synthetase, phosphoribosylaminoimidazole synthetase	2618	ENSG00000159131
P49321	NA	NASP	nuclear autoantigenic sperm protein (histone-binding)	4678	ENSG00000132780
Q16555	NA	DPYSL2	dihydropyrimidinase-like 2	1808	ENSG00000092964
P07108	NA	DBI	diazepam binding inhibitor (GABA receptor modulator, acyl-CoA binding protein)	1622	ENSG00000155368
P49368	NA	CCT3	chaperonin containing TCP1, subunit 3 (gamma)	7203	ENSG00000163468
P17174	NA	GOT1	glutamic-oxaloacetic transaminase 1, soluble (aspartate aminotransferase 1)	2805	ENSG00000120053
Q9BQE3	NA	TUBA1C	tubulin, alpha 1c	84790	ENSG00000167553
P25685	NA	DNAJB1	DnaJ (Hsp40) homolog, subfamily B, member 1	3337	ENSG00000132002
Q99832	NA	CCT7	chaperonin containing TCP1, subunit 7 (eta)	10574	ENSG00000135624
Transcrription Target	hsa_V$MYCMAX_01	DB_ID:1923
C=250;O=4;E=0.78;R=5.15;rawP=0.0076;adjP=0.0227
O60610	NA	DIAPH1	diaphanous homolog 1 (Drosophila)	1729	ENSG00000131504
P02786	NA	TFRC	transferrin receptor (p90, CD71)	7037	ENSG00000072274
P11387	NA	TOP1	topoisomerase (DNA) I	7150	ENSG00000198900
P11586	NA	MTHFD1	methylenetetrahydrofolate dehydrogenase (NADP+ dependent) 1, methenyltetrahydrofolate cyclohydrolase, formyltetrahydrofolate synthetase	4522	ENSG00000100714
Transcrription Target	hsa_RCGCANGCGY_V$NRF1_Q6	DB_ID:2441
C=891;O=8;E=2.77;R=2.89;rawP=0.0061;adjP=0.0227
P49368	NA	CCT3	chaperonin containing TCP1, subunit 3 (gamma)	7203	ENSG00000163468
P63241	NA	EIF5A	eukaryotic translation initiation factor 5A	1984	ENSG00000132507
P56192	NA	MARS	methionyl-tRNA synthetase	4141	ENSG00000166986
P08195	NA	SLC3A2	solute carrier family 3 (activators of dibasic and neutral amino acid transport), member 2	6520	ENSG00000168003
P22102	NA	GART	phosphoribosylglycinamide formyltransferase, phosphoribosylglycinamide synthetase, phosphoribosylaminoimidazole synthetase	2618	ENSG00000159131
Q16555	NA	DPYSL2	dihydropyrimidinase-like 2	1808	ENSG00000092964
P41567	NA	EIF1	eukaryotic translation initiation factor 1	10209	ENSG00000173812
P11387	NA	TOP1	topoisomerase (DNA) I	7150	ENSG00000198900
Transcrription Target	hsa_V$ELK1_02	DB_ID:1859
C=245;O=4;E=0.76;R=5.26;rawP=0.0071;adjP=0.0227
P63241	NA	EIF5A	eukaryotic translation initiation factor 5A	1984	ENSG00000132507
P56192	NA	MARS	methionyl-tRNA synthetase	4141	ENSG00000166986
P22102	NA	GART	phosphoribosylglycinamide formyltransferase, phosphoribosylglycinamide synthetase, phosphoribosylaminoimidazole synthetase	2618	ENSG00000159131
Q8TEX9	NA	IPO4	importin 4	79711	ENSG00000196497
Transcrription Target	hsa_V$E2F1_Q3	DB_ID:2095
C=240;O=4;E=0.75;R=5.37;rawP=0.0066;adjP=0.0227
P17987	NA	TCP1	t-complex 1	6950	ENSG00000120438
P49736	NA	MCM2	minichromosome maintenance complex component 2	4171	ENSG00000073111
P49321	NA	NASP	nuclear autoantigenic sperm protein (histone-binding)	4678	ENSG00000132780
P02786	NA	TFRC	transferrin receptor (p90, CD71)	7037	ENSG00000072274
Transcrription Target	hsa_V$ERR1_Q2	DB_ID:2154
C=254;O=4;E=0.79;R=5.07;rawP=0.0080;adjP=0.0227
P17174	NA	GOT1	glutamic-oxaloacetic transaminase 1, soluble (aspartate aminotransferase 1)	2805	ENSG00000120053
Q15056	NA	EIF4H	eukaryotic translation initiation factor 4H	7458	ENSG00000106682
P18206	NA	VCL	vinculin	7414	ENSG00000035403
O60610	NA	DIAPH1	diaphanous homolog 1 (Drosophila)	1729	ENSG00000131504
Transcrription Target	hsa_TCCATTKW_UNKNOWN	DB_ID:2363
C=231;O=4;E=0.72;R=5.57;rawP=0.0058;adjP=0.0227
P22102	NA	GART	phosphoribosylglycinamide formyltransferase, phosphoribosylglycinamide synthetase, phosphoribosylaminoimidazole synthetase	2618	ENSG00000159131
P49321	NA	NASP	nuclear autoantigenic sperm protein (histone-binding)	4678	ENSG00000132780
O60610	NA	DIAPH1	diaphanous homolog 1 (Drosophila)	1729	ENSG00000131504
Q16555	NA	DPYSL2	dihydropyrimidinase-like 2	1808	ENSG00000092964
Transcrription Target	hsa_V$AREB6_01	DB_ID:2078
C=260;O=4;E=0.81;R=4.95;rawP=0.0087;adjP=0.0227
P00352	NA	ALDH1A1	aldehyde dehydrogenase 1 family, member A1	216	ENSG00000165092
O60610	NA	DIAPH1	diaphanous homolog 1 (Drosophila)	1729	ENSG00000131504
O75369	NA	FLNB	filamin B, beta	2317	ENSG00000136068
Q9UK76	NA	HN1	hematological and neurological expressed 1	51155	ENSG00000189159
Transcrription Target	hsa_V$AP1_Q6_01	DB_ID:2301
C=259;O=4;E=0.80;R=4.97;rawP=0.0086;adjP=0.0227
Q9BQE3	NA	TUBA1C	tubulin, alpha 1c	84790	ENSG00000167553
P37802	NA	TAGLN2	transgelin 2	8407	ENSG00000158710
P18206	NA	VCL	vinculin	7414	ENSG00000035403
O60610	NA	DIAPH1	diaphanous homolog 1 (Drosophila)	1729	ENSG00000131504
Transcrription Target	hsa_V$TATA_01	DB_ID:2025
C=254;O=4;E=0.79;R=5.07;rawP=0.0080;adjP=0.0227
P49321	NA	NASP	nuclear autoantigenic sperm protein (histone-binding)	4678	ENSG00000132780
P13639	NA	EEF2	eukaryotic translation elongation factor 2	1938	ENSG00000167658
P68104	NA	EEF1A1	eukaryotic translation elongation factor 1 alpha 1	1915	ENSG00000156508
Q06830	NA	PRDX1	peroxiredoxin 1	5052	ENSG00000117450
Transcrription Target	hsa_V$AP1FJ_Q2	DB_ID:1963
C=261;O=4;E=0.81;R=4.93;rawP=0.0088;adjP=0.0227
Q9BQE3	NA	TUBA1C	tubulin, alpha 1c	84790	ENSG00000167553
P37802	NA	TAGLN2	transgelin 2	8407	ENSG00000158710
O60610	NA	DIAPH1	diaphanous homolog 1 (Drosophila)	1729	ENSG00000131504
P68104	NA	EEF1A1	eukaryotic translation elongation factor 1 alpha 1	1915	ENSG00000156508
Transcrription Target	hsa_GGCNKCCATNK_UNKNOWN	DB_ID:2302
C=116;O=3;E=0.36;R=8.33;rawP=0.0056;adjP=0.0227
P67809	NA	YBX1	Y box binding protein 1	4904	ENSG00000065978
P49321	NA	NASP	nuclear autoantigenic sperm protein (histone-binding)	4678	ENSG00000132780
Q16555	NA	DPYSL2	dihydropyrimidinase-like 2	1808	ENSG00000092964
Transcrription Target	hsa_V$E2F1DP1RB_01	DB_ID:2235
C=226;O=4;E=0.70;R=5.70;rawP=0.0053;adjP=0.0227
P12268	NA	IMPDH2	IMP (inosine 5'-monophosphate) dehydrogenase 2	3615	ENSG00000178035
P49736	NA	MCM2	minichromosome maintenance complex component 2	4171	ENSG00000073111
P49321	NA	NASP	nuclear autoantigenic sperm protein (histone-binding)	4678	ENSG00000132780
Q16555	NA	DPYSL2	dihydropyrimidinase-like 2	1808	ENSG00000092964
Transcrription Target	hsa_CCAWYNNGAAR_UNKNOWN	DB_ID:2060
C=141;O=3;E=0.44;R=6.85;rawP=0.0096;adjP=0.0239
P67809	NA	YBX1	Y box binding protein 1	4904	ENSG00000065978
Q99832	NA	CCT7	chaperonin containing TCP1, subunit 7 (eta)	10574	ENSG00000135624
P41567	NA	EIF1	eukaryotic translation initiation factor 1	10209	ENSG00000173812
Transcrription Target	hsa_GGGYGTGNY_UNKNOWN	DB_ID:2333
C=648;O=6;E=2.01;R=2.98;rawP=0.0151;adjP=0.0366
Q16881	NA	TXNRD1	thioredoxin reductase 1	7296	ENSG00000198431
P25685	NA	DNAJB1	DnaJ (Hsp40) homolog, subfamily B, member 1	3337	ENSG00000132002
Q16555	NA	DPYSL2	dihydropyrimidinase-like 2	1808	ENSG00000092964
P07108	NA	DBI	diazepam binding inhibitor (GABA receptor modulator, acyl-CoA binding protein)	1622	ENSG00000155368
P41567	NA	EIF1	eukaryotic translation initiation factor 1	10209	ENSG00000173812
O75369	NA	FLNB	filamin B, beta	2317	ENSG00000136068
Transcrription Target	hsa_TTCYRGAA_UNKNOWN	DB_ID:2374
C=320;O=4;E=0.99;R=4.02;rawP=0.0175;adjP=0.0413
Q92598	NA	HSPH1	heat shock 105kDa/110kDa protein 1	10808	ENSG00000120694
P50990	NA	CCT8	chaperonin containing TCP1, subunit 8 (theta)	10694	ENSG00000156261
P11387	NA	TOP1	topoisomerase (DNA) I	7150	ENSG00000198900
P50991	NA	CCT4	chaperonin containing TCP1, subunit 4 (delta)	10575	ENSG00000115484
Transcrription Target	hsa_TGANTCA_V$AP1_C	DB_ID:2402
C=1092;O=8;E=3.39;R=2.36;rawP=0.0193;adjP=0.0444
P49321	NA	NASP	nuclear autoantigenic sperm protein (histone-binding)	4678	ENSG00000132780
P07951	NA	TPM2	tropomyosin 2 (beta)	7169	ENSG00000198467
Q9BQE3	NA	TUBA1C	tubulin, alpha 1c	84790	ENSG00000167553
P37802	NA	TAGLN2	transgelin 2	8407	ENSG00000158710
Q15758	NA	SLC1A5	solute carrier family 1 (neutral amino acid transporter), member 5	6510	ENSG00000105281
P18206	NA	VCL	vinculin	7414	ENSG00000035403
P68104	NA	EEF1A1	eukaryotic translation elongation factor 1 alpha 1	1915	ENSG00000156508
O60610	NA	DIAPH1	diaphanous homolog 1 (Drosophila)	1729	ENSG00000131504
Transcrription Target	hsa_V$TCF11MAFG_01	DB_ID:2040
C=202;O=3;E=0.63;R=4.78;rawP=0.0250;adjP=0.0561
Q16881	NA	TXNRD1	thioredoxin reductase 1	7296	ENSG00000198431
Q9BQE3	NA	TUBA1C	tubulin, alpha 1c	84790	ENSG00000167553
Q06830	NA	PRDX1	peroxiredoxin 1	5052	ENSG00000117450
Transcrription Target	hsa_MGGAAGTG_V$GABP_B	DB_ID:2418
C=741;O=6;E=2.30;R=2.61;rawP=0.0272;adjP=0.0596
P63241	NA	EIF5A	eukaryotic translation initiation factor 5A	1984	ENSG00000132507
Q92598	NA	HSPH1	heat shock 105kDa/110kDa protein 1	10808	ENSG00000120694
Q99832	NA	CCT7	chaperonin containing TCP1, subunit 7 (eta)	10574	ENSG00000135624
P49321	NA	NASP	nuclear autoantigenic sperm protein (histone-binding)	4678	ENSG00000132780
O60610	NA	DIAPH1	diaphanous homolog 1 (Drosophila)	1729	ENSG00000131504
P02786	NA	TFRC	transferrin receptor (p90, CD71)	7037	ENSG00000072274
Transcrription Target	hsa_V$MYCMAX_B	DB_ID:2051
C=257;O=3;E=0.80;R=3.76;rawP=0.0458;adjP=0.0638
P63241	NA	EIF5A	eukaryotic translation initiation factor 5A	1984	ENSG00000132507
O60610	NA	DIAPH1	diaphanous homolog 1 (Drosophila)	1729	ENSG00000131504
Q9UK76	NA	HN1	hematological and neurological expressed 1	51155	ENSG00000189159
Transcrription Target	hsa_V$YY1_Q6	DB_ID:2268
C=236;O=3;E=0.73;R=4.09;rawP=0.0371;adjP=0.0638
P67809	NA	YBX1	Y box binding protein 1	4904	ENSG00000065978
P49321	NA	NASP	nuclear autoantigenic sperm protein (histone-binding)	4678	ENSG00000132780
P68104	NA	EEF1A1	eukaryotic translation elongation factor 1 alpha 1	1915	ENSG00000156508
Transcrription Target	hsa_V$ICSBP_Q6	DB_ID:2210
C=245;O=3;E=0.76;R=3.94;rawP=0.0407;adjP=0.0638
P63241	NA	EIF5A	eukaryotic translation initiation factor 5A	1984	ENSG00000132507
P00352	NA	ALDH1A1	aldehyde dehydrogenase 1 family, member A1	216	ENSG00000165092
P11387	NA	TOP1	topoisomerase (DNA) I	7150	ENSG00000198900
Transcrription Target	hsa_V$HLF_01	DB_ID:2030
C=250;O=3;E=0.78;R=3.86;rawP=0.0428;adjP=0.0638
P13639	NA	EEF2	eukaryotic translation elongation factor 2	1938	ENSG00000167658
P00352	NA	ALDH1A1	aldehyde dehydrogenase 1 family, member A1	216	ENSG00000165092
P11387	NA	TOP1	topoisomerase (DNA) I	7150	ENSG00000198900
Transcrription Target	hsa_V$HNF4_Q6	DB_ID:2331
C=253;O=3;E=0.79;R=3.82;rawP=0.0441;adjP=0.0638
Q9BQE3	NA	TUBA1C	tubulin, alpha 1c	84790	ENSG00000167553
P37802	NA	TAGLN2	transgelin 2	8407	ENSG00000158710
Q8TEX9	NA	IPO4	importin 4	79711	ENSG00000196497
Transcrription Target	hsa_V$AREB6_02	DB_ID:2079
C=249;O=3;E=0.77;R=3.88;rawP=0.0424;adjP=0.0638
Q9BQE3	NA	TUBA1C	tubulin, alpha 1c	84790	ENSG00000167553
P37802	NA	TAGLN2	transgelin 2	8407	ENSG00000158710
O75369	NA	FLNB	filamin B, beta	2317	ENSG00000136068
Transcrription Target	hsa_V$OCT_Q6	DB_ID:2271
C=252;O=3;E=0.78;R=3.83;rawP=0.0436;adjP=0.0638
P00352	NA	ALDH1A1	aldehyde dehydrogenase 1 family, member A1	216	ENSG00000165092
Q16555	NA	DPYSL2	dihydropyrimidinase-like 2	1808	ENSG00000092964
P11387	NA	TOP1	topoisomerase (DNA) I	7150	ENSG00000198900
Transcrription Target	hsa_RYTTCCTG_V$ETS2_B	DB_ID:2415
C=1060;O=7;E=3.29;R=2.13;rawP=0.0455;adjP=0.0638
P63241	NA	EIF5A	eukaryotic translation initiation factor 5A	1984	ENSG00000132507
P37802	NA	TAGLN2	transgelin 2	8407	ENSG00000158710
Q15758	NA	SLC1A5	solute carrier family 1 (neutral amino acid transporter), member 5	6510	ENSG00000105281
P49321	NA	NASP	nuclear autoantigenic sperm protein (histone-binding)	4678	ENSG00000132780
P07951	NA	TPM2	tropomyosin 2 (beta)	7169	ENSG00000198467
P18206	NA	VCL	vinculin	7414	ENSG00000035403
O75369	NA	FLNB	filamin B, beta	2317	ENSG00000136068
Transcrription Target	hsa_V$NGFIC_01	DB_ID:2018
C=250;O=3;E=0.78;R=3.86;rawP=0.0428;adjP=0.0638
P63241	NA	EIF5A	eukaryotic translation initiation factor 5A	1984	ENSG00000132507
O60610	NA	DIAPH1	diaphanous homolog 1 (Drosophila)	1729	ENSG00000131504
P67936	NA	TPM4	tropomyosin 4	7171	ENSG00000167460
Transcrription Target	hsa_V$MAX_01	DB_ID:1924
C=256;O=3;E=0.80;R=3.77;rawP=0.0454;adjP=0.0638
P02786	NA	TFRC	transferrin receptor (p90, CD71)	7037	ENSG00000072274
P11387	NA	TOP1	topoisomerase (DNA) I	7150	ENSG00000198900
P11586	NA	MTHFD1	methylenetetrahydrofolate dehydrogenase (NADP+ dependent) 1, methenyltetrahydrofolate cyclohydrolase, formyltetrahydrofolate synthetase	4522	ENSG00000100714
Transcrription Target	hsa_V$ATF3_Q6	DB_ID:2156
C=243;O=3;E=0.75;R=3.97;rawP=0.0399;adjP=0.0638
P13639	NA	EEF2	eukaryotic translation elongation factor 2	1938	ENSG00000167658
P41567	NA	EIF1	eukaryotic translation initiation factor 1	10209	ENSG00000173812
P11387	NA	TOP1	topoisomerase (DNA) I	7150	ENSG00000198900
Transcrription Target	hsa_V$ATF1_Q6	DB_ID:2205
C=228;O=3;E=0.71;R=4.24;rawP=0.0340;adjP=0.0638
P13639	NA	EEF2	eukaryotic translation elongation factor 2	1938	ENSG00000167658
P67936	NA	TPM4	tropomyosin 4	7171	ENSG00000167460
P11387	NA	TOP1	topoisomerase (DNA) I	7150	ENSG00000198900
Transcrription Target	hsa_V$PAX4_03	DB_ID:2066
C=246;O=3;E=0.76;R=3.93;rawP=0.0411;adjP=0.0638
P12268	NA	IMPDH2	IMP (inosine 5'-monophosphate) dehydrogenase 2	3615	ENSG00000178035
P62906	NA	RPL10A	ribosomal protein L10a	4736	ENSG00000198755
Q16555	NA	DPYSL2	dihydropyrimidinase-like 2	1808	ENSG00000092964
Transcrription Target	hsa_V$CREB_02	DB_ID:1918
C=248;O=3;E=0.77;R=3.89;rawP=0.0419;adjP=0.0638
P63241	NA	EIF5A	eukaryotic translation initiation factor 5A	1984	ENSG00000132507
P37802	NA	TAGLN2	transgelin 2	8407	ENSG00000158710
P13639	NA	EEF2	eukaryotic translation elongation factor 2	1938	ENSG00000167658
Transcrription Target	hsa_V$E2F_Q3_01	DB_ID:2295
C=231;O=3;E=0.72;R=4.18;rawP=0.0351;adjP=0.0638
P49736	NA	MCM2	minichromosome maintenance complex component 2	4171	ENSG00000073111
P49321	NA	NASP	nuclear autoantigenic sperm protein (histone-binding)	4678	ENSG00000132780
P11387	NA	TOP1	topoisomerase (DNA) I	7150	ENSG00000198900
Transcrription Target	hsa_V$AP1_01	DB_ID:2160
C=256;O=3;E=0.80;R=3.77;rawP=0.0454;adjP=0.0638
P37802	NA	TAGLN2	transgelin 2	8407	ENSG00000158710
P18206	NA	VCL	vinculin	7414	ENSG00000035403
P68104	NA	EEF1A1	eukaryotic translation elongation factor 1 alpha 1	1915	ENSG00000156508
Transcrription Target	hsa_V$HIF1_Q3	DB_ID:2273
C=225;O=3;E=0.70;R=4.29;rawP=0.0329;adjP=0.0638
P67809	NA	YBX1	Y box binding protein 1	4904	ENSG00000065978
P02786	NA	TFRC	transferrin receptor (p90, CD71)	7037	ENSG00000072274
O00425	NA	IGF2BP3	insulin-like growth factor 2 mRNA binding protein 3	10643	ENSG00000136231
Transcrription Target	hsa_V$USF_Q6_01	DB_ID:2272
C=237;O=3;E=0.74;R=4.08;rawP=0.0375;adjP=0.0638
P63241	NA	EIF5A	eukaryotic translation initiation factor 5A	1984	ENSG00000132507
P67809	NA	YBX1	Y box binding protein 1	4904	ENSG00000065978
O60610	NA	DIAPH1	diaphanous homolog 1 (Drosophila)	1729	ENSG00000131504
Transcrription Target	hsa_V$BACH1_01	DB_ID:2146
C=256;O=3;E=0.80;R=3.77;rawP=0.0454;adjP=0.0638
P37802	NA	TAGLN2	transgelin 2	8407	ENSG00000158710
O60610	NA	DIAPH1	diaphanous homolog 1 (Drosophila)	1729	ENSG00000131504
P68104	NA	EEF1A1	eukaryotic translation elongation factor 1 alpha 1	1915	ENSG00000156508
Transcrription Target	hsa_V$SOX9_B1	DB_ID:2076
C=232;O=3;E=0.72;R=4.16;rawP=0.0355;adjP=0.0638
P49321	NA	NASP	nuclear autoantigenic sperm protein (histone-binding)	4678	ENSG00000132780
Q16555	NA	DPYSL2	dihydropyrimidinase-like 2	1808	ENSG00000092964
P11387	NA	TOP1	topoisomerase (DNA) I	7150	ENSG00000198900
Transcrription Target	hsa_V$NERF_Q2	DB_ID:2163
C=243;O=3;E=0.75;R=3.97;rawP=0.0399;adjP=0.0638
P18206	NA	VCL	vinculin	7414	ENSG00000035403
P02786	NA	TFRC	transferrin receptor (p90, CD71)	7037	ENSG00000072274
Q9UK76	NA	HN1	hematological and neurological expressed 1	51155	ENSG00000189159
Transcrription Target	hsa_V$NF1_Q6	DB_ID:1982
C=255;O=3;E=0.79;R=3.79;rawP=0.0449;adjP=0.0638
P67809	NA	YBX1	Y box binding protein 1	4904	ENSG00000065978
P17174	NA	GOT1	glutamic-oxaloacetic transaminase 1, soluble (aspartate aminotransferase 1)	2805	ENSG00000120053
Q06830	NA	PRDX1	peroxiredoxin 1	5052	ENSG00000117450
Transcrription Target	hsa_V$STAT1_02	DB_ID:2143
C=248;O=3;E=0.77;R=3.89;rawP=0.0419;adjP=0.0638
P56192	NA	MARS	methionyl-tRNA synthetase	4141	ENSG00000166986
P49321	NA	NASP	nuclear autoantigenic sperm protein (histone-binding)	4678	ENSG00000132780
P41091	NA	EIF2S3	eukaryotic translation initiation factor 2, subunit 3 gamma, 52kDa	1968	ENSG00000130741
Transcrription Target	hsa_V$HIF1_Q5	DB_ID:2120
C=242;O=3;E=0.75;R=3.99;rawP=0.0395;adjP=0.0638
P67809	NA	YBX1	Y box binding protein 1	4904	ENSG00000065978
P41567	NA	EIF1	eukaryotic translation initiation factor 1	10209	ENSG00000173812
O00425	NA	IGF2BP3	insulin-like growth factor 2 mRNA binding protein 3	10643	ENSG00000136231
Transcrription Target	hsa_V$BACH2_01	DB_ID:2141
C=263;O=3;E=0.82;R=3.67;rawP=0.0485;adjP=0.0652
Q9BQE3	NA	TUBA1C	tubulin, alpha 1c	84790	ENSG00000167553
P37802	NA	TAGLN2	transgelin 2	8407	ENSG00000158710
P68104	NA	EEF1A1	eukaryotic translation elongation factor 1 alpha 1	1915	ENSG00000156508
Transcrription Target	hsa_V$CACCCBINDINGFACTOR_Q6	DB_ID:2220
C=264;O=3;E=0.82;R=3.66;rawP=0.0489;adjP=0.0652
P63241	NA	EIF5A	eukaryotic translation initiation factor 5A	1984	ENSG00000132507
P68104	NA	EEF1A1	eukaryotic translation elongation factor 1 alpha 1	1915	ENSG00000156508
P41567	NA	EIF1	eukaryotic translation initiation factor 1	10209	ENSG00000173812
Transcrription Target	hsa_V$CREB_Q2	DB_ID:1968
C=261;O=3;E=0.81;R=3.70;rawP=0.0476;adjP=0.0652
P37802	NA	TAGLN2	transgelin 2	8407	ENSG00000158710
P41567	NA	EIF1	eukaryotic translation initiation factor 1	10209	ENSG00000173812
P67936	NA	TPM4	tropomyosin 4	7171	ENSG00000167460
Transcrription Target	hsa_V$EGR_Q6	DB_ID:2283
C=270;O=3;E=0.84;R=3.58;rawP=0.0517;adjP=0.0679
P34932	NA	HSPA4	heat shock 70kDa protein 4	3308	ENSG00000170606
O60610	NA	DIAPH1	diaphanous homolog 1 (Drosophila)	1729	ENSG00000131504
P67936	NA	TPM4	tropomyosin 4	7171	ENSG00000167460
Transcrription Target	hsa_AACTTT_UNKNOWN	DB_ID:1851
C=1841;O=10;E=5.72;R=1.75;rawP=0.0565;adjP=0.0732
Q92598	NA	HSPH1	heat shock 105kDa/110kDa protein 1	10808	ENSG00000120694
Q9BQE3	NA	TUBA1C	tubulin, alpha 1c	84790	ENSG00000167553
P12268	NA	IMPDH2	IMP (inosine 5'-monophosphate) dehydrogenase 2	3615	ENSG00000178035
P53701	NA	HCCS	holocytochrome c synthase	3052	ENSG00000004961
P18206	NA	VCL	vinculin	7414	ENSG00000035403
P00352	NA	ALDH1A1	aldehyde dehydrogenase 1 family, member A1	216	ENSG00000165092
O60610	NA	DIAPH1	diaphanous homolog 1 (Drosophila)	1729	ENSG00000131504
Q8TEX9	NA	IPO4	importin 4	79711	ENSG00000196497
P11387	NA	TOP1	topoisomerase (DNA) I	7150	ENSG00000198900
Q9UK76	NA	HN1	hematological and neurological expressed 1	51155	ENSG00000189159
