## Supplementary material for "PGRMC1 phosphorylation and cell plasticity 1: glycolysis, mitochondria, tumor growth": File S8: 4a_WT-v-DM_10pc_blue_WikiPath.xlsx

### Sheet: Sheet1
User data and parameters: User data: 4a_WT-v-DM_blue.txt, Organism: hsapiens, Id Type: uniprot_swissprot_accession, Ref Set: entrezgene_protein-coding, Significance Level: .1, Statistics Test: Hypergeometric, MTC: BH, Minimum: 3
The results for each enriched gene sets are listed in this table. For each pathway, the first row lists its gene set
name, and corresponding Gene Set ID. The second row lists
number of reference genes in the category (C), number of genes in the gene set and also in the category (O), expected number in the
category (E), Ratio of enrichment (R), p value from hypergeometric test (rawP), and p value adjusted by the multiple test adjustment (adjP).
Finally, genes in the pathway are listed. For each gene, the table lists the user uploaded ID and value (optional), Entrez ID,
Ensembl Gene Stable ID, Gene symbol, and description.
Wikipathways pathway	Translation Factors	WP107
C=51;O=6;E=0.16;R=37.88;rawP=1.14e-08;adjP=9.12e-08
P63241	NA	EIF5A	eukaryotic translation initiation factor 5A	1984	ENSG00000132507
P13639	NA	EEF2	eukaryotic translation elongation factor 2	1938	ENSG00000167658
P41091	NA	EIF2S3	eukaryotic translation initiation factor 2, subunit 3 gamma, 52kDa	1968	ENSG00000130741
Q15056	NA	EIF4H	eukaryotic translation initiation factor 4H	7458	ENSG00000106682
P68104	NA	EEF1A1	eukaryotic translation elongation factor 1 alpha 1	1915	ENSG00000156508
P41567	NA	EIF1	eukaryotic translation initiation factor 1	10209	ENSG00000173812
Wikipathways pathway	Parkin-Ubiquitin Proteasomal System pathway	WP2359
C=70;O=4;E=0.22;R=18.40;rawP=6.64e-05;adjP=0.0003
Q9BQE3	NA	TUBA1C	tubulin, alpha 1c	84790	ENSG00000167553
P34932	NA	HSPA4	heat shock 70kDa protein 4	3308	ENSG00000170606
Q13885	NA	TUBB2A	tubulin, beta 2A class IIa	7280	ENSG00000137267
P68371	NA	TUBB4B	tubulin, beta 4B class IVb	10383	ENSG00000188229
Wikipathways pathway	Lymphocyte TarBase	WP2004
C=533;O=8;E=1.66;R=4.83;rawP=0.0002;adjP=0.0005
Q16881	NA	TXNRD1	thioredoxin reductase 1	7296	ENSG00000198431
P25685	NA	DNAJB1	DnaJ (Hsp40) homolog, subfamily B, member 1	3337	ENSG00000132002
P07951	NA	TPM2	tropomyosin 2 (beta)	7169	ENSG00000198467
P00491	NA	PNP	purine nucleoside phosphorylase	4860	ENSG00000198805
Q6PIU2	NA	NCEH1	neutral cholesterol ester hydrolase 1	57552	ENSG00000144959
P12081	NA	HARS	histidyl-tRNA synthetase	3035	ENSG00000170445
Q8TEX9	NA	IPO4	importin 4	79711	ENSG00000196497
P67936	NA	TPM4	tropomyosin 4	7171	ENSG00000167460
Wikipathways pathway	Pathogenic Escherichia coli infection	WP2272
C=64;O=3;E=0.20;R=15.09;rawP=0.0010;adjP=0.0020
Q9BQE3	NA	TUBA1C	tubulin, alpha 1c	84790	ENSG00000167553
Q13885	NA	TUBB2A	tubulin, beta 2A class IIa	7280	ENSG00000137267
P68371	NA	TUBB4B	tubulin, beta 4B class IVb	10383	ENSG00000188229
Wikipathways pathway	Muscle cell TarBase	WP2005
C=424;O=6;E=1.32;R=4.56;rawP=0.0020;adjP=0.0032
Q16881	NA	TXNRD1	thioredoxin reductase 1	7296	ENSG00000198431
P25685	NA	DNAJB1	DnaJ (Hsp40) homolog, subfamily B, member 1	3337	ENSG00000132002
P07951	NA	TPM2	tropomyosin 2 (beta)	7169	ENSG00000198467
Q6PIU2	NA	NCEH1	neutral cholesterol ester hydrolase 1	57552	ENSG00000144959
Q8TEX9	NA	IPO4	importin 4	79711	ENSG00000196497
P67936	NA	TPM4	tropomyosin 4	7171	ENSG00000167460
Wikipathways pathway	Epithelium TarBase	WP2002
C=340;O=5;E=1.06;R=4.73;rawP=0.0041;adjP=0.0055
P25685	NA	DNAJB1	DnaJ (Hsp40) homolog, subfamily B, member 1	3337	ENSG00000132002
P00491	NA	PNP	purine nucleoside phosphorylase	4860	ENSG00000198805
P12081	NA	HARS	histidyl-tRNA synthetase	3035	ENSG00000170445
Q8TEX9	NA	IPO4	importin 4	79711	ENSG00000196497
P67936	NA	TPM4	tropomyosin 4	7171	ENSG00000167460
Wikipathways pathway	Squamous cell TarBase	WP2006
C=150;O=3;E=0.47;R=6.44;rawP=0.0114;adjP=0.0130
Q16881	NA	TXNRD1	thioredoxin reductase 1	7296	ENSG00000198431
P25685	NA	DNAJB1	DnaJ (Hsp40) homolog, subfamily B, member 1	3337	ENSG00000132002
P00491	NA	PNP	purine nucleoside phosphorylase	4860	ENSG00000198805
Wikipathways pathway	Leukocyte TarBase	WP2003
C=160;O=3;E=0.50;R=6.04;rawP=0.0135;adjP=0.0135
Q16881	NA	TXNRD1	thioredoxin reductase 1	7296	ENSG00000198431
P25685	NA	DNAJB1	DnaJ (Hsp40) homolog, subfamily B, member 1	3337	ENSG00000132002
P00491	NA	PNP	purine nucleoside phosphorylase	4860	ENSG00000198805
